# Intra-genomic genes-to-genes correlation enables bacterial genome representation

**DOI:** 10.1101/2024.06.12.598634

**Authors:** Jingjie Chen, Xuchuan Ma, Junwei He, Yingxia Wang, Yuji Ren, Li Qi, Liuyang Song, Lin Ruan, Cun Fan, Tao Huang, Jingbo Cheng, Xing Liu, Fang Chen, Yichen Huang, Haifeng Wang, Jiehui Chen, Yingying Pu, Na Zhao, Chunming Guo

**Affiliations:** Yunnan Key Laboratory of Cell Metabolism and Disease, Center for Life Sciences, School of Life Sciences, Yunnan University, Kunming 650500, China; Food Microbiology, Wageningen University & Research, Wageningen, the Netherlands; Deptartment of Biotechnology, Delft University of Technology, van der Maasweg 9, Delft 2629HZ, the Netherlands; The Department of Pathology, First affiliated Hospital of Kunming Medical University, Kuming, People’s Republic of China; The Department of Clinical Laboratory, First affiliated Hospital of Kunming Medical University, Kuming, People’s Republic of China; Department of Urology, Children’s Hospital of Chongqing Medical University, 136 Zhongshan Road, Chongqing 400014, PR China; Department of Urology, Shanghai Children’s Hospital, School of medicine, Shanghai Jiao Tong University; Key Laboratory in Software Engineering of Yunnan Province, Yunnan University, Kunming, People’s Republic of China; Big Data Research Center, University of Electronic Science and Technology of China, Chengdu, People’s Republic of China; Department of Urology, Yunnan Clinical Medical Center of Urological Disease, The Second Affiliated Hospital of Kunming Medical University, Kunming, China; State Key Laboratory of Cell Biology, CAS Center for Excellence in Molecular Cell Science, Shanghai Institute of Biochemistry and Cell Biology, Chinese Academy of Sciences, 320 Yue Yang Road, Shanghai, 200031, China; The State Key Laboratory Breeding Base of Basic Science of Stomatology & Key Laboratory of Oral Biomedicine Ministry of Education, School & Hospital of Stomatology, Medical Research Institute, Wuhan University, China

**Author notes:** These authors contributed equally (Jingjie Chen, Xuchuan Ma). Correspondence: Na Zhao < >, Chunming Guo < >.

**Keywords:** Pan-genome, Gene-Gene Correlation, Resistance Prediction

## Abstract

The bacterial pan-genome consists of core genes shared by all members of a taxonomy and accessory genes found in only a subset. The correlation among genes within the pan-genome could advance our understanding of evolution and tackle medical challenges. Here, we discovered a strong intra-genomic correlation among bacterial pan-genes within each of *Escherichia coli*, *Listeria monocytogenes*, *Staphylococcus aureus*, and *Campylobacter jejuni*. With a convolutional neural network assisted core genome knock-out simulation, we found that different combinations of fewer than 20 highly variable core genes could recover the sub-species type classified by complete core genome with accuracy >95%. This observation led us to test the genes-to-genes predictability: with more than 52,000 assemblies from each species, combinations of highly variable core genes could predict the sequence variants of other core genes (average accuracy >94%) within the same genome and could also predict sequence variants (average accuracy >91%) as well as the presence (average AUROC >0.91) of some accessory genes. Furthermore, combinations of highly variable core genes could also predict multiple antibiotic resistances (AUROC >0.80) in large published datasets of *E. coli*, *S. aureus*, and *Mycobacterium tuberculosis*. Collectively, we propose that genes within the same genome can strongly correlate with each other. Therefore, the strain phylogeny and the status of other genes could be uniformly represented by combinations of highly variable core genes, which could further represent certain phenotypes including *in vitro* resistance.
