## Supplementary Data 1 for "Intra-genomic genes-to-genes correlation enables bacterial genome representation": cgST_137_Ec.csv

YN-51	B1
YN-63	B1
E24377A	B1
W	B1
YN-25	B1
55989	B1
2009EL-2050	B1
2011C-3493	B1
2009EL-2071	B1
YN-81	B1
SE11	B1
YN-89	B1
YN-73	B1
APEC_O78	B1
HS	A
ATCC_8739	A
UMNK88	A
H10407	A
YN-17	A
BW2952	A
DH10B	A
DH1	A
K12_MG1655	A
W3110	A
YN-66	A
YN-32	A
YN-11	A
YN-92	A
YN-3	A
YN-90	A
YN-14	A
YN-37	A
YN-52	A
YN-102	A
YN-103	A
YN-13	A
REL606	A
BL21DE3	A
YN-69	B2
YN-97	B2
YN-39	B2
YN-26	B2
YN-36	B2
YN-113	B2
YN-72	B2
YN-94	B2
YN-21	B2
YN-112	B2
YN-87	B2
YN-85	B2
YN-43	B2
YN-10	B2
YN-107	B2
YN-31	B2
536	B2
YN-70	B2
YN-99	B2
YN-16	B2
S88	B2
APEC_O1	B2
YN-98	B2
IHE3034	B2
UTI89	B2
UM146	B2
YN-111	B2
LF82	B2
NRG_857C	B2
YN-9	B2
ABU_83972	B2
YN-100	B2
YN-101	B2
YN-91	B2
YN-65	B2
CFT073	B2
YN-53	B2
YN-1	B2
YN-24	B2
YN-78	B2
clone_D_i14	B2
clone_D_i2	B2
YN-28	B2
YN-12	B2
ED1a	B2
YN-7	B2
YN-30	B2
YN-54	B2
YN-83	B2
YN-50	B2
YN-76	B2
YN-68	B2
YN-55	B2
YN-74	B2
YN-4	B2
YN-95	B2
YN-96	B2
YN-82	B2
YN-15	B2
YN-108	B2
SE15	B2
YN-42	B2
YN-2	B2
YN-40	B2
YN-56	B2
YN-84	B2
YN-106	B2
E2348_69	B2
CE10	D
IAI39	D
YN-105	D
SMS-3-5	D
YN-86	D
YN-45	D
YN-110	D
YN-49	D
YN-8	D
YN-41	D
YN-57	D
YN-88	F
YN-60	F
YN-27	F
YN-23	F
YN-20	F
YN-93	F
YN-48	F
YN-33	F
YN-62	F
YN-80	E
YN-35	E
CB9615	E
RM12579	E
Xuzhou21	E
EDL933	E
EC4115	E
TW14359	E
11128	B1
11368	B1
12009	B1
