## Supplementary Data 3 for "Intra-genomic genes-to-genes correlation enables bacterial genome representation": cgST_CJ1.csv

GCA_025020425.1_PDT001409990.1_genomic	A
GCA_015088835.1_PDT000856263.1_genomic	A
GCA_005137645.1_PDT000097325.2_genomic	A
GCA_018952895.1_PDT001071712.1_genomic	A
GCA_004903555.1_PDT000428963.1_genomic	A
GCA_005354025.1_PDT000360883.1_genomic	A
GCA_010277825.1_PDT000643627.1_genomic	B
GCA_028291185.1_PDT001596907.1_genomic	B
GCA_003739665.1_PDT000398503.1_genomic	B
GCA_010994655.1_ASM1099465v1_genomic	B
GCA_007965445.1_PDT000555878.1_genomic	B
GCA_022133995.1_ASM2213399v1_genomic	B
GCA_005164425.1_PDT000185482.2_genomic	B
GCA_019942515.1_PDT001126920.1_genomic	B
GCA_009358395.1_PDT000617714.1_genomic	B
GCA_014546965.1_PDT000834877.1_genomic	B
GCA_013747635.1_PDT000761973.1_genomic	B
GCA_007914325.1_PDT000524420.1_genomic	B
GCA_022982995.1_PDT001286698.1_genomic	B
GCA_004947645.1_PDT000200002.2_genomic	B
GCA_010335835.1_PDT000565420.1_genomic	B
GCA_024581865.1_ASM2458186v1_genomic	B
GCA_020910225.1_PDT001181360.1_genomic	B
GCA_025417755.1_PDT001434438.1_genomic	B
GCA_007938445.1_PDT000554697.1_genomic	B
GCA_006223085.1_PDT000518063.1_genomic	B
GCA_010299745.1_PDT000563316.1_genomic	B
GCA_003784645.1_PDT000396123.1_genomic	B
GCA_019846315.1_PDT001121017.1_genomic	B
GCA_026785225.1_PDT001519654.1_genomic	B
GCA_014370845.1_PDT000796327.1_genomic	B
GCA_012283765.1_PDT000721190.1_genomic	B
GCA_021230575.1_PDT001206468.1_genomic	B
GCA_008844475.1_PDT000600391.1_genomic	B
GCA_024961125.1_PDT001391310.1_genomic	B
GCA_022601765.1_PDT001267944.1_genomic	B
GCA_013125055.1_PDT000733195.1_genomic	B
GCA_005930335.1_PDT000510022.1_genomic	B
GCA_003746365.1_PDT000397529.1_genomic	B
GCA_004905735.1_PDT000430887.1_genomic	B
GCA_024862105.1_PDT001398262.1_genomic	B
GCA_022651505.1_PDT001270774.1_genomic	B
GCA_015372505.1_PDT000888100.1_genomic	B
GCA_005258495.1_PDT000199550.2_genomic	B
GCA_004825205.1_PDT000411055.1_genomic	B
GCA_020779355.1_PDT001170121.1_genomic	B
GCA_004953595.1_PDT000216117.2_genomic	B
GCA_019777745.1_PDT001117158.1_genomic	B
GCA_011500965.1_PDT000706576.1_genomic	B
GCA_016688415.1_PDT000933507.1_genomic	B
GCA_010338645.1_PDT000566943.1_genomic	B
GCA_008278845.1_PDT000574652.1_genomic	B
GCA_001233685.1_7092_1_84_genomic	B
GCA_007906505.1_PDT000553870.1_genomic	B
GCA_019338685.1_PDT001095706.1_genomic	B
GCA_018296185.1_PDT001021453.1_genomic	B
GCA_024348765.1_ASM2434876v1_genomic	B
GCA_017286775.1_PDT000977388.1_genomic	B
GCA_019648135.1_PDT001109996.1_genomic	B
GCA_005056765.1_PDT000270656.2_genomic	B
GCA_014998865.1_PDT000863052.1_genomic	B
GCA_015729825.1_PDT000901914.1_genomic	B
GCA_016976575.1_PDT000968584.1_genomic	B
GCA_010312045.1_PDT000670992.1_genomic	B
GCA_010300345.1_PDT000563405.1_genomic	B
GCA_008292295.1_PDT000576298.1_genomic	B
GCA_007900545.1_PDT000553002.1_genomic	B
GCA_015531985.1_PDT000891336.1_genomic	B
GCA_028590585.1_PDT001612279.1_genomic	B
GCA_005193595.1_PDT000200465.2_genomic	B
GCA_005068585.1_PDT000308975.2_genomic	B
GCA_005292505.1_PDT000133443.2_genomic	B
GCA_007450725.1_PDT000537716.1_genomic	B
GCA_019602755.1_PDT001109003.1_genomic	B
GCA_004916275.1_PDT000484161.1_genomic	B
GCA_005190065.1_PDT000305563.2_genomic	B
GCA_005082185.1_PDT000312724.2_genomic	B
GCA_011993675.1_PDT000717866.1_genomic	B
GCA_005130305.1_PDT000491063.1_genomic	B
GCA_018921165.1_PDT001071513.1_genomic	B
GCA_005100685.1_PDT000138003.2_genomic	B
GCA_005135745.1_PDT000063205.2_genomic	B
GCA_005183885.1_PDT000273472.2_genomic	B
GCA_005273445.1_PDT000210973.2_genomic	B
GCA_005102825.2_ASM510282v2_genomic	B
GCA_005268215.1_PDT000201763.2_genomic	B
GCA_005077325.1_PDT000315438.2_genomic	B
GCA_015653585.1_PDT000894748.1_genomic	B
GCA_004810345.1_PDT000384893.1_genomic	B
GCA_022044925.1_PDT001242244.1_genomic	B
GCA_011992105.1_PDT000717887.1_genomic	B
GCA_009007115.1_PDT000604439.1_genomic	B
GCA_024740785.1_PDT001312542.1_genomic	B
GCA_004909955.1_PDT000479954.1_genomic	B
GCA_016346585.1_PDT000922771.1_genomic	B
GCA_020044105.1_PDT001132059.1_genomic	B
GCA_007930545.1_PDT000554313.1_genomic	B
GCA_008346725.1_PDT000579866.1_genomic	B
GCA_010226095.1_PDT000659308.1_genomic	B
GCA_008282075.1_PDT000574750.1_genomic	B
GCA_008225925.1_PDT000559911.1_genomic	B
GCA_008128865.1_PDT000572785.1_genomic	B
GCA_025942515.1_ASM2594251v1_genomic	B
GCA_005012395.1_PDT000219249.2_genomic	B
GCA_005374725.1_PDT000372249.1_genomic	B
GCA_022879735.1_PDT001280725.1_genomic	B
GCA_017496625.1_PDT000986515.1_genomic	B
GCA_026372775.1_PDT001496875.1_genomic	B
GCA_024815235.1_PDT001404457.1_genomic	B
GCA_005157585.1_PDT000181877.2_genomic	B
GCA_004912935.1_PDT000482449.1_genomic	B
GCA_018107525.1_PDT001009523.1_genomic	B
GCA_005088045.1_PDT000485894.1_genomic	B
GCA_004971065.1_PDT000239522.2_genomic	B
GCA_005121125.1_PDT000190585.2_genomic	B
GCA_005184455.1_PDT000283518.2_genomic	B
GCA_004990365.1_PDT000274898.2_genomic	B
GCA_005338385.1_PDT000350244.1_genomic	B
GCA_004993825.1_PDT000281062.2_genomic	B
GCA_011995845.1_PDT000717729.1_genomic	B
GCA_019279575.1_PDT001092473.1_genomic	B
GCA_003737505.1_PDT000396543.1_genomic	B
GCA_005113015.1_PDT000159064.2_genomic	B
GCA_024997025.1_PDT001388976.1_genomic	B
GCA_004979425.1_PDT000252058.2_genomic	B
GCA_013484165.1_PDT000792071.1_genomic	B
GCA_005059165.1_PDT000300652.2_genomic	B
GCA_005114305.1_PDT000162819.2_genomic	B
GCA_016244895.1_PDT000920031.1_genomic	B
GCA_013452175.1_PDT000792596.1_genomic	B
GCA_004895715.1_PDT000476856.1_genomic	B
GCA_004940705.1_PDT000154931.2_genomic	B
GCA_018801745.1_PDT001064050.1_genomic	B
GCA_007933725.1_PDT000554512.1_genomic	B
GCA_007895565.1_PDT000552794.1_genomic	B
GCA_010280345.1_PDT000563262.1_genomic	B
GCA_008279005.1_PDT000574643.1_genomic	B
GCA_024669305.1_PDT001382229.1_genomic	B
GCA_005209935.1_PDT000225275.2_genomic	B
GCA_005155825.1_PDT000190643.2_genomic	B
GCA_011984305.1_PDT000718309.1_genomic	B
GCA_019268075.1_PDT001091559.1_genomic	B
GCA_004996245.1_PDT000283438.2_genomic	B
GCA_001878635.1_ASM187863v1_genomic	B
GCA_011996345.1_PDT000717717.1_genomic	B
GCA_004888065.1_PDT000443337.1_genomic	B
GCA_020066205.1_PDT001133809.1_genomic	B
GCA_011994445.1_PDT000717811.1_genomic	B
GCA_005152885.1_PDT000269573.2_genomic	B
GCA_022670975.1_PDT001272314.1_genomic	B
GCA_005158265.1_PDT000173578.2_genomic	B
GCA_011995005.1_PDT000717737.1_genomic	B
GCA_004943405.1_PDT000163394.2_genomic	B
GCA_014987785.1_PDT000862808.1_genomic	B
GCA_021365215.1_PDT001216236.1_genomic	B
GCA_019278825.1_PDT001092447.1_genomic	B
GCA_005366925.1_PDT000364209.1_genomic	B
GCA_005341185.1_PDT000350479.1_genomic	B
GCA_005317205.1_PDT000337901.1_genomic	B
GCA_004872305.1_PDT000469955.1_genomic	B
GCA_005367725.1_PDT000364956.1_genomic	B
GCA_024392635.1_PDT001368700.1_genomic	B
GCA_011715455.1_PDT000710179.1_genomic	B
GCA_015004675.1_PDT000868394.1_genomic	B
GCA_010010205.1_PDT000639073.1_genomic	B
GCA_004852905.1_PDT000455460.1_genomic	B
GCA_005189605.1_PDT000283097.2_genomic	B
GCA_005256125.1_PDT000182958.2_genomic	B
GCA_013745055.1_PDT000762087.1_genomic	B
GCA_004986725.1_PDT000271337.2_genomic	B
GCA_011994245.1_PDT000717824.1_genomic	B
GCA_005316365.1_PDT000336857.1_genomic	B
GCA_000466075.2_ASM46607v2_genomic	B
GCA_002179265.1_ASM217926v1_genomic	B
GCA_008248845.1_PDT000573498.1_genomic	B
GCA_008332645.1_PDT000578467.1_genomic	B
GCA_008142745.1_PDT000570668.1_genomic	B
GCA_019612315.1_ASM1961231v1_genomic	B
GCA_030129765.1_ASM3012976v1_genomic	B
GCA_015624285.1_PDT000893679.1_genomic	B
GCA_026200235.1_ASM2620023v1_genomic	B
GCA_001407955.1_17_S16_genomic	B
GCA_004945585.1_PDT000192390.2_genomic	B
GCA_030766225.1_ASM3076622v1_genomic	B
GCA_007904305.1_PDT000553737.1_genomic	B
GCA_010220175.1_PDT000639904.1_genomic	B
GCA_008295795.1_PDT000576991.1_genomic	B
GCA_015139675.1_PDT000854581.1_genomic	B
GCA_004861345.1_PDT000464469.1_genomic	B
GCA_008286175.1_PDT000575456.1_genomic	B
GCA_019621385.1_ASM1962138v1_genomic	B
GCA_010328995.1_PDT000568405.1_genomic	B
GCA_007946765.1_PDT000555306.1_genomic	B
GCA_029749335.1_PDT001689319.1_genomic	B
GCA_018413785.1_PDT001043025.1_genomic	B
GCA_029272945.1_PDT001663587.1_genomic	B
GCA_019855015.1_PDT001121493.1_genomic	B
GCA_005363265.1_PDT000363444.1_genomic	B
GCA_013577115.1_PDT000788268.1_genomic	B
GCA_017905215.1_PDT001002903.1_genomic	B
GCA_015954945.1_PDT000894736.1_genomic	B
GCA_001764825.1_ASM176482v1_genomic	B
GCA_019605085.1_ASM1960508v1_genomic	B
GCA_008230465.1_PDT000560115.1_genomic	B
GCA_030400625.1_ASM3040062v1_genomic	B
GCA_008721595.1_PDT000592664.1_genomic	B
GCA_007964955.1_PDT000555802.1_genomic	B
GCA_007922425.1_PDT000554021.1_genomic	B
GCA_028300285.1_PDT001597239.1_genomic	B
GCA_008319785.1_PDT000580425.1_genomic	B
GCA_029009335.1_PDT001651275.1_genomic	B
GCA_000686365.1_Assembly_1_genomic	B
GCA_005010695.1_PDT000184402.2_genomic	B
GCA_005359725.1_PDT000363244.1_genomic	B
GCA_005358245.1_PDT000363188.1_genomic	B
GCA_010275215.1_PDT000642614.1_genomic	B
GCA_022614365.1_PDT001269667.1_genomic	B
GCA_019299175.1_PDT001093495.1_genomic	B
GCA_010291765.1_PDT000563173.1_genomic	B
GCA_005241445.1_PDT000488519.1_genomic	B
GCA_010346025.1_PDT000564553.1_genomic	B
GCA_005373965.1_PDT000370886.1_genomic	B
GCA_008281535.1_PDT000574729.1_genomic	B
GCA_008248745.1_PDT000573490.1_genomic	B
GCA_008141945.1_PDT000570651.1_genomic	B
GCA_007932245.1_PDT000554403.1_genomic	B
GCA_019623035.1_ASM1962303v1_genomic	B
GCA_019606305.1_ASM1960630v1_genomic	B
GCA_020711415.1_PDT001166915.1_genomic	B
GCA_020335555.1_PDT001145319.1_genomic	B
GCA_025709305.1_PDT001453788.1_genomic	B
GCA_010308205.1_PDT000668050.2_genomic	B
GCA_012043425.1_PDT000718519.1_genomic	B
GCA_015281725.1_PDT000882747.1_genomic	B
GCA_005070465.1_PDT000266921.2_genomic	B
GCA_029424135.1_PDT001670346.1_genomic	B
GCA_025589295.1_PDT001443115.1_genomic	B
GCA_021306535.1_PDT001212589.1_genomic	B
GCA_028677795.1_PDT001618647.1_genomic	B
GCA_025925735.1_PDT001471840.1_genomic	B
GCA_017564365.1_PDT000989169.1_genomic	B
GCA_008466385.1_PDT000585507.1_genomic	B
GCA_025062695.1_PDT001379491.1_genomic	B
GCA_008625555.1_PDT000588863.1_genomic	B
GCA_005359105.1_PDT000363257.1_genomic	B
GCA_013142325.1_PDT000743461.1_genomic	B
GCA_019966455.1_PDT001129310.1_genomic	B
GCA_004819725.1_PDT000360074.3_genomic	B
GCA_017182455.1_PDT000945415.1_genomic	B
GCA_003740305.1_PDT000398692.1_genomic	B
GCA_004817755.1_PDT000391794.1_genomic	B
GCA_004860565.1_PDT000459847.1_genomic	B
GCA_008623295.1_PDT000588678.1_genomic	B
GCA_024906215.1_PDT001394830.1_genomic	B
GCA_010331245.1_PDT000624851.1_genomic	B
GCA_005340105.1_PDT000350441.1_genomic	B
GCA_022436025.1_PDT001256827.1_genomic	B
GCA_018994985.1_PDT001074550.1_genomic	B
GCA_005336235.1_PDT000347227.1_genomic	B
GCA_016121515.1_PDT000917223.1_genomic	B
GCA_007937745.1_PDT000554701.1_genomic	B
GCA_008286355.1_PDT000575553.1_genomic	B
GCA_010225775.1_PDT000656357.1_genomic	B
GCA_005929185.1_PDT000509574.1_genomic	B
GCA_027994795.1_PDT001576975.1_genomic	B
GCA_016807445.1_ASM1680744v1_genomic	C
GCA_005142435.1_PDT000134147.2_genomic	C
GCA_012786115.1_PDT000725416.1_genomic	C
GCA_019109545.1_PDT001080970.1_genomic	C
GCA_019326985.1_PDT001095285.1_genomic	C
GCA_010996565.1_ASM1099656v1_genomic	C
GCA_019618585.1_ASM1961858v1_genomic	C
GCA_013663815.1_PDT000770843.1_genomic	C
GCA_010220635.1_PDT000642441.1_genomic	C
GCA_010276305.1_PDT000649306.1_genomic	C
GCA_015561825.1_PDT000892434.1_genomic	C
GCA_016245595.1_PDT000920020.1_genomic	C
GCA_004822525.1_PDT000406612.1_genomic	C
GCA_028591385.1_PDT001612276.1_genomic	C
GCA_012285785.1_PDT000721144.1_genomic	C
GCA_005284885.1_PDT000111392.2_genomic	C
GCA_005296545.1_PDT000144091.2_genomic	C
GCA_004957685.1_PDT000226056.2_genomic	C
GCA_011993745.1_PDT000717871.1_genomic	C
GCA_004868645.1_PDT000467170.1_genomic	C
GCA_010309845.1_PDT000668163.2_genomic	C
GCA_004874845.1_PDT000472958.1_genomic	C
GCA_022660755.1_PDT001267943.1_genomic	C
GCA_005343425.1_PDT000352086.1_genomic	C
GCA_005188785.1_PDT000296340.2_genomic	C
GCA_005297085.1_PDT000143010.2_genomic	C
GCA_002895835.1_ASM289583v1_genomic	C
GCA_009088025.1_PDT000607834.1_genomic	C
GCA_008295155.1_PDT000577128.1_genomic	C
GCA_024466195.1_PDT001371213.1_genomic	C
GCA_005340705.1_PDT000350807.1_genomic	C
GCA_005057365.1_PDT000284781.2_genomic	C
GCA_004953005.1_PDT000213667.2_genomic	C
GCA_005872055.1_PDT000503701.1_genomic	C
GCA_014063225.1_PDT000802314.1_genomic	C
GCA_005101965.1_PDT000113351.2_genomic	C
GCA_003772665.1_PDT000400287.1_genomic	C
GCA_027558375.1_PDT001552454.1_genomic	C
GCA_012351885.1_PDT000722364.1_genomic	C
GCA_001506445.1_ASM150644v1_genomic	C
GCA_007983585.1_PDT000558155.1_genomic	C
GCA_007940405.1_PDT000554801.1_genomic	C
GCA_005364625.1_PDT000364181.1_genomic	C
GCA_004943445.1_PDT000176440.2_genomic	C
GCA_001762635.1_ASM176263v1_genomic	C
GCA_023377345.1_PDT001151542.1_genomic	C
GCA_010344645.1_PDT000564408.1_genomic	C
GCA_013104935.1_PDT000734109.1_genomic	C
GCA_016701875.1_PDT000938249.1_genomic	C
GCA_017127375.1_PDT000949189.1_genomic	C
GCA_010214655.1_PDT000634772.1_genomic	C
GCA_019610935.1_ASM1961093v1_genomic	C
GCA_010344825.1_PDT000564341.1_genomic	C
GCA_010326055.1_PDT000568427.1_genomic	C
GCA_005170085.1_PDT000319171.2_genomic	C
GCA_005276795.1_PDT000498252.1_genomic	C
GCA_013144145.1_PDT000743278.1_genomic	C
GCA_027571445.1_PDT001543632.1_genomic	C
GCA_004952545.1_PDT000210850.2_genomic	C
GCA_025707065.1_PDT001453846.1_genomic	C
GCA_025940425.1_ASM2594042v1_genomic	C
GCA_005308425.1_PDT000329900.1_genomic	C
GCA_010359565.1_PDT000656356.1_genomic	C
GCA_015902915.1_PDT000908039.1_genomic	C
GCA_009386115.1_PDT000618182.1_genomic	C
GCA_003745105.1_PDT000397491.1_genomic	C
GCA_005021415.1_PDT000230831.2_genomic	C
GCA_008828545.1_PDT000599103.1_genomic	C
GCA_015927405.1_PDT000897423.1_genomic	C
GCA_009268205.1_ASM926820v1_genomic	C
GCA_014619175.1_PDT000837535.1_genomic	C
GCA_009110865.1_PDT000607756.1_genomic	C
GCA_005111125.1_PDT000150807.2_genomic	C
GCA_018513185.1_PDT001046901.1_genomic	C
GCA_005155035.1_PDT000151074.2_genomic	C
GCA_008210805.1_PDT000558845.1_genomic	C
GCA_004934935.1_PDT000143404.2_genomic	C
GCA_005053065.1_PDT000258848.2_genomic	C
GCA_005059705.1_PDT000281121.2_genomic	C
GCA_001236445.1_7065_7_5_genomic	C
GCA_008722715.1_PDT000592643.1_genomic	C
GCA_018525295.1_PDT001042702.1_genomic	C
GCA_005293245.1_PDT000134397.2_genomic	C
GCA_020779935.1_PDT001170205.1_genomic	C
GCA_025496405.1_PDT001437023.1_genomic	C
GCA_005108985.1_PDT000149743.2_genomic	C
GCA_005240265.1_PDT000486926.1_genomic	C
GCA_018515505.1_PDT001046790.1_genomic	C
GCA_020556085.1_PDT001158225.2_genomic	C
GCA_007930195.1_PDT000554386.1_genomic	C
GCA_005349075.1_PDT000355859.1_genomic	C
GCA_020506585.1_PDT001151058.1_genomic	C
GCA_009188145.1_PDT000610439.1_genomic	C
GCA_024550605.1_PDT001376991.1_genomic	C
GCA_005003975.1_PDT000241150.2_genomic	C
GCA_010344335.1_PDT000563999.1_genomic	C
GCA_007968445.1_PDT000556343.1_genomic	C
GCA_019617265.1_ASM1961726v1_genomic	C
GCA_010292485.1_PDT000563215.1_genomic	C
GCA_005316785.1_PDT000266958.5_genomic	C
GCA_004986305.1_PDT000269597.2_genomic	C
GCA_024661075.1_PDT001382559.1_genomic	C
GCA_010352255.1_PDT000630655.1_genomic	C
GCA_014513405.1_PDT000829952.1_genomic	C
GCA_021028505.1_PDT001188030.1_genomic	C
GCA_018112065.1_PDT001009620.1_genomic	C
GCA_018513345.1_PDT001046889.1_genomic	C
GCA_023058715.1_PDT001290879.1_genomic	C
GCA_008280085.1_PDT000574694.1_genomic	C
GCA_018515945.1_PDT001046768.1_genomic	C
GCA_018834685.1_PDT001065357.1_genomic	C
GCA_004251265.1_PDT000381049.1_genomic	C
GCA_026368935.1_PDT001496700.1_genomic	C
GCA_025943885.1_ASM2594388v1_genomic	C
GCA_005091985.1_PDT000490950.1_genomic	C
GCA_006348405.1_ASM634840v1_genomic	C
GCA_007984165.1_PDT000558127.1_genomic	C
GCA_008233605.1_PDT000562339.1_genomic	C
GCA_024863205.1_PDT001398207.1_genomic	C
GCA_024466975.1_PDT001372211.1_genomic	C
GCA_024669465.1_PDT001382223.1_genomic	C
GCA_010340825.1_PDT000567203.1_genomic	C
GCA_019632685.1_ASM1963268v1_genomic	C
GCA_003793215.1_PDT000395650.1_genomic	C
GCA_004859105.1_PDT000459660.1_genomic	C
GCA_005191095.1_PDT000200470.2_genomic	C
GCA_008175825.1_PDT000570348.1_genomic	C
GCA_004987965.1_PDT000271318.2_genomic	C
GCA_005192295.1_PDT000201613.2_genomic	C
GCA_005094345.1_PDT000049352.3_genomic	C
GCA_004842165.1_PDT000428943.1_genomic	C
GCA_020596295.1_PDT001159812.1_genomic	C
GCA_010325165.1_PDT000568354.1_genomic	C
GCA_025954205.1_PDT001473028.1_genomic	C
GCA_004829985.1_PDT000414275.1_genomic	C
GCA_008279145.1_PDT000574646.1_genomic	C
GCA_019609345.1_ASM1960934v1_genomic	C
GCA_024220205.1_ASM2422020v1_genomic	C
GCA_001292025.1_RC169_S20contigs.fa_genomic	C
GCA_005194615.1_PDT000245326.2_genomic	C
GCA_005153865.1_PDT000154188.2_genomic	C
GCA_010300125.1_PDT000567225.1_genomic	C
GCA_010345725.1_PDT000564538.1_genomic	C
GCA_003960215.1_ASM396021v1_genomic	C
GCA_004984625.1_PDT000268250.2_genomic	C
GCA_019341285.1_PDT001095567.1_genomic	C
GCA_009263545.1_PDT000110112.3_genomic	C
GCA_007942885.1_PDT000554974.1_genomic	C
GCA_019629565.1_ASM1962956v1_genomic	C
GCA_003961665.1_ASM396166v1_genomic	C
GCA_005268995.1_PDT000219923.2_genomic	C
GCA_019611055.1_ASM1961105v1_genomic	C
GCA_008240945.1_PDT000573389.1_genomic	C
GCA_014719855.1_PDT000843572.1_genomic	C
GCA_004928755.1_PDT000100969.2_genomic	C
GCA_023170715.1_PDT001295253.1_genomic	C
GCA_004870665.1_PDT000469411.1_genomic	C
GCA_005317525.1_PDT000340429.1_genomic	C
GCA_005058545.1_PDT000312418.2_genomic	C
GCA_004851425.1_PDT000448269.1_genomic	C
GCA_015237115.1_PDT000878961.1_genomic	C
GCA_008205285.1_PDT000558770.1_genomic	D
GCA_008291985.1_PDT000576347.1_genomic	D
GCA_010334525.1_PDT000564650.1_genomic	D
GCA_015140375.1_PDT000854571.1_genomic	D
GCA_010911035.1_PDT000683409.1_genomic	D
GCA_005090885.1_PDT000487542.1_genomic	D
GCA_019389975.1_PDT001097830.1_genomic	D
GCA_024668245.1_PDT001382275.1_genomic	D
GCA_002805365.1_CFSAN065378_genomic	D
GCA_009387315.1_PDT000618269.1_genomic	D
GCA_008311595.1_PDT000578601.1_genomic	D
GCA_030766405.1_ASM3076640v1_genomic	D
GCA_010326985.1_PDT000568252.1_genomic	D
GCA_010340225.1_PDT000567060.1_genomic	D
GCA_021172425.1_PDT001201833.1_genomic	D
GCA_005119145.1_PDT000472985.2_genomic	D
GCA_017061655.1_PDT000951862.1_genomic	D
GCA_025724845.1_PDT001454464.1_genomic	D
GCA_004992505.1_PDT000276955.2_genomic	D
GCA_013731245.1_PDT000762881.1_genomic	D
GCA_001236085.1_7065_7_11_genomic	D
GCA_018955655.1_PDT001071543.1_genomic	D
GCA_007879695.1_PDT000551640.1_genomic	D
GCA_004859205.1_PDT000459665.1_genomic	D
GCA_016441605.1_PDT000925348.1_genomic	D
GCA_024000945.1_PDT001339518.1_genomic	D
GCA_005127945.1_PDT000181000.2_genomic	D
GCA_020704535.1_PDT001166739.1_genomic	D
GCA_011722355.1_PDT000711364.1_genomic	D
GCA_010315395.1_PDT000649473.1_genomic	D
GCA_026514345.1_PDT001504670.1_genomic	D
GCA_010282665.1_PDT000562907.1_genomic	D
GCA_030720925.1_ASM3072092v1_genomic	D
GCA_000685605.1_Assembly_1_genomic	D
GCA_008347245.1_PDT000579874.1_genomic	D
GCA_008282435.1_PDT000574789.1_genomic	D
GCA_030076705.1_ASM3007670v1_genomic	D
GCA_018727945.1_ASM1872794v1_genomic	D
GCA_001856985.1_ASM185698v1_genomic	D
GCA_013292725.1_ASM1329272v1_genomic	D
GCA_008392675.1_PDT000584395.1_genomic	D
GCA_004278335.1_PDT000384529.1_genomic	D
GCA_005015815.1_PDT000220770.2_genomic	D
GCA_021225475.1_PDT001205425.1_genomic	D
GCA_009008015.1_PDT000604549.1_genomic	D
GCA_005004035.1_PDT000198242.2_genomic	D
GCA_009235485.1_PDT000611771.1_genomic	D
GCA_023830935.1_PDT001326772.1_genomic	D
GCA_014482975.1_PDT000829113.1_genomic	D
GCA_013805665.1_PDT000747950.1_genomic	D
GCA_008720315.1_PDT000592467.1_genomic	D
GCA_010282525.1_PDT000563304.1_genomic	D
GCA_008331465.1_PDT000578479.1_genomic	D
GCA_007987925.1_PDT000558318.1_genomic	D
GCA_010335585.1_PDT000564664.1_genomic	D
GCA_009263345.1_PDT000146704.3_genomic	D
GCA_005154855.1_PDT000150206.2_genomic	D
GCA_017126915.1_PDT000949198.1_genomic	D
GCA_007964625.1_PDT000555759.1_genomic	D
GCA_007967585.1_PDT000556262.1_genomic	D
GCA_008348945.1_PDT000580574.1_genomic	D
GCA_008132375.1_PDT000569044.1_genomic	D
GCA_008275925.1_PDT000573859.1_genomic	D
GCA_005242535.1_PDT000488434.1_genomic	D
GCA_025939745.1_ASM2593974v1_genomic	D
GCA_025644415.1_PDT001449754.1_genomic	D
GCA_015177705.1_PDT000873643.1_genomic	D
GCA_014457795.1_PDT000828210.1_genomic	D
GCA_005012455.1_PDT000220778.2_genomic	D
GCA_016246435.1_PDT000919996.1_genomic	D
GCA_006496515.1_PDT000532663.1_genomic	D
GCA_009010925.1_PDT000604578.1_genomic	D
GCA_020598435.1_PDT001160634.1_genomic	D
GCA_029633535.1_PDT001684188.1_genomic	D
GCA_024186825.1_PDT001354317.1_genomic	D
GCA_027468485.1_PDT001549026.1_genomic	D
GCA_007856775.1_PDT000550083.1_genomic	D
GCA_010276295.1_PDT000641497.1_genomic	D
GCA_005279475.1_PDT000498909.1_genomic	D
GCA_028886685.1_PDT001647340.1_genomic	D
GCA_005324495.1_PDT000343671.1_genomic	D
GCA_029236025.1_PDT001662387.1_genomic	D
GCA_010305365.1_PDT000628524.1_genomic	D
GCA_005109725.1_PDT000150208.2_genomic	D
GCA_008133385.1_PDT000569113.1_genomic	D
GCA_008341425.1_PDT000578912.1_genomic	D
GCA_008338065.1_PDT000578836.1_genomic	D
GCA_013293035.1_ASM1329303v1_genomic	D
GCA_013292825.1_ASM1329282v1_genomic	D
GCA_005002055.1_PDT000219916.2_genomic	D
GCA_014969045.1_PDT000862867.1_genomic	D
GCA_022356935.1_PDT001252420.1_genomic	D
GCA_005265475.1_PDT000199788.2_genomic	D
GCA_013806265.1_PDT000747924.1_genomic	D
GCA_014935245.1_PDT000861848.1_genomic	D
GCA_010342205.1_PDT000563427.1_genomic	D
GCA_020094375.1_PDT001136034.1_genomic	D
GCA_005306765.1_PDT000327793.1_genomic	D
GCA_021560955.1_PDT001229326.1_genomic	D
GCA_005114825.1_PDT000168390.2_genomic	D
GCA_007884685.1_PDT000551976.1_genomic	D
GCA_017318485.1_PDT000979129.1_genomic	D
GCA_014466835.1_PDT000828586.1_genomic	D
GCA_008887245.1_PDT000599415.1_genomic	D
GCA_030737575.1_PDT001700558.1_genomic	D
GCA_005254405.1_PDT000152317.2_genomic	D
GCA_008170205.1_PDT000570024.1_genomic	D
GCA_014891175.1_PDT000860494.1_genomic	D
GCA_010903715.1_PDT000682175.1_genomic	D
GCA_010296485.1_PDT000628200.1_genomic	D
GCA_022044485.1_PDT001242243.1_genomic	D
GCA_005118425.1_PDT000187606.2_genomic	D
GCA_005183525.1_PDT000276972.2_genomic	D
GCA_027172165.1_PDT001531580.1_genomic	D
GCA_020090025.1_PDT001134941.1_genomic	D
GCA_005002435.1_PDT000235429.2_genomic	D
GCA_015536185.1_PDT000891868.1_genomic	D
GCA_005362265.1_PDT000363520.1_genomic	D
GCA_019407665.1_PDT001098364.1_genomic	D
GCA_005034015.1_PDT000293224.2_genomic	D
GCA_005151325.1_PDT000218541.2_genomic	D
GCA_017239835.1_PDT000939616.1_genomic	D
GCA_004926335.1_PDT000062872.2_genomic	D
GCA_007463595.1_PDT000542688.1_genomic	D
GCA_019259945.1_PDT001087870.1_genomic	D
GCA_008130605.1_PDT000568814.1_genomic	D
GCA_010319045.1_PDT000677434.1_genomic	D
GCA_017184235.1_PDT000943775.1_genomic	D
GCA_022051085.1_PDT001242396.1_genomic	D
GCA_028300225.1_PDT001597268.1_genomic	D
GCA_005091165.1_PDT000490935.1_genomic	D
GCA_005194975.1_PDT000218644.2_genomic	D
GCA_004884725.1_PDT000474267.1_genomic	D
GCA_015530665.1_PDT000891427.1_genomic	D
GCA_007457095.1_PDT000539262.1_genomic	D
GCA_021225675.1_PDT001205411.1_genomic	D
GCA_011501185.1_PDT000702480.1_genomic	D
GCA_010274735.1_PDT000640844.1_genomic	D
GCA_004807435.1_PDT000382627.1_genomic	D
GCA_022400305.1_PDT001254353.1_genomic	D
GCA_017024355.1_PDT000955175.1_genomic	D
GCA_028911965.1_PDT001645715.1_genomic	D
GCA_017324905.1_PDT000979175.1_genomic	D
GCA_023376335.1_PDT001295083.1_genomic	D
GCA_021304395.1_PDT001212580.1_genomic	D
GCA_017323405.1_PDT000979285.1_genomic	D
GCA_018077845.1_PDT001007580.1_genomic	D
GCA_004974145.1_PDT000244792.2_genomic	D
GCA_010332605.1_PDT000626551.1_genomic	D
GCA_013705645.1_PDT000796198.1_genomic	D
GCA_010361325.1_PDT000659663.1_genomic	D
GCA_010905225.1_PDT000682426.1_genomic	D
GCA_005522415.1_PDT000501521.1_genomic	D
GCA_023827515.1_PDT001326567.1_genomic	D
GCA_008319225.1_PDT000580441.1_genomic	D
GCA_018496355.1_PDT001045962.1_genomic	D
GCA_005086305.1_PDT000115086.4_genomic	D
GCA_019263305.1_PDT001090312.1_genomic	D
GCA_023976955.1_PDT001347690.1_genomic	D
GCA_023376725.1_PDT001252294.1_genomic	D
GCA_005183965.1_PDT000281312.2_genomic	D
GCA_010305355.1_PDT000629312.1_genomic	D
GCA_020337135.1_PDT001145358.1_genomic	D
GCA_005084065.1_PDT000313308.2_genomic	D
GCA_005334525.1_PDT000345780.1_genomic	D
GCA_004914275.1_PDT000483172.1_genomic	D
GCA_006495795.1_PDT000532656.1_genomic	D
GCA_008896705.1_PDT000601008.1_genomic	D
GCA_015114575.1_PDT000855463.1_genomic	D
GCA_009415585.1_PDT000620150.1_genomic	D
GCA_026070655.1_PDT001475493.1_genomic	D
GCA_005115285.1_PDT000171416.2_genomic	D
GCA_004853365.1_PDT000454506.1_genomic	D
GCA_000254415.2_ASM25441v2_genomic	D
GCA_008206825.1_PDT000558822.1_genomic	D
GCA_010282645.1_PDT000563308.1_genomic	D
GCA_023646975.1_PDT001318560.1_genomic	D
GCA_024906455.1_PDT001394818.1_genomic	D
GCA_004916495.1_PDT000414492.1_genomic	D
GCA_012786135.1_PDT000725415.1_genomic	D
GCA_010333075.1_PDT000565388.1_genomic	D
GCA_008842665.1_PDT000601762.1_genomic	D
GCA_010341425.1_PDT000563324.1_genomic	D
GCA_007987085.1_PDT000558304.1_genomic	D
GCA_005119665.1_PDT000192023.2_genomic	D
GCA_013290655.1_ASM1329065v1_genomic	D
GCA_029424515.1_PDT001670914.1_genomic	D
GCA_010319985.1_PDT000567450.1_genomic	D
GCA_020206775.1_PDT001141665.1_genomic	D
GCA_005305885.1_PDT000325593.1_genomic	D
GCA_014474835.1_PDT000829675.1_genomic	D
GCA_009264205.1_PDT000146695.3_genomic	D
GCA_005156025.1_PDT000175554.2_genomic	D
GCA_013626815.1_PDT000774008.1_genomic	D
GCA_004864085.1_PDT000466917.1_genomic	D
GCA_015236075.1_PDT000878947.1_genomic	D
GCA_024544805.1_PDT001374097.1_genomic	D
GCA_018100485.1_PDT001008872.1_genomic	D
GCA_015824145.1_PDT000903019.1_genomic	D
GCA_017121365.1_PDT000949905.1_genomic	D
GCA_004980985.1_PDT000259871.2_genomic	D
GCA_004806815.1_PDT000382177.1_genomic	D
GCA_004886305.1_PDT000404780.1_genomic	D
GCA_002964945.1_ASM296494v1_genomic	D
GCA_010363025.1_PDT000679454.1_genomic	D
GCA_005127765.1_PDT000180991.2_genomic	D
GCA_005364205.1_PDT000363496.1_genomic	D
GCA_010312145.1_PDT000671561.1_genomic	D
GCA_019536275.1_PDT001106836.1_genomic	D
GCA_027753545.1_PDT001560317.1_genomic	D
GCA_004877105.1_PDT000473043.1_genomic	D
GCA_014513165.1_PDT000829957.1_genomic	D
GCA_004888805.1_PDT000452490.1_genomic	D
GCA_007891325.1_PDT000554217.1_genomic	D
GCA_013807465.1_PDT000747903.1_genomic	D
GCA_024326625.1_PDT001363784.1_genomic	D
GCA_005105375.1_PDT000148689.2_genomic	D
GCA_015532185.1_PDT000891302.1_genomic	D
GCA_024001025.1_PDT001339512.1_genomic	D
GCA_013634095.1_PDT000773610.1_genomic	D
GCA_019706255.1_PDT001113642.1_genomic	D
GCA_021181385.1_PDT001202235.1_genomic	D
GCA_023173655.1_PDT001295660.1_genomic	D
GCA_017932575.1_PDT001004959.1_genomic	D
GCA_019621625.1_ASM1962162v1_genomic	D
GCA_020391145.1_PDT001146371.1_genomic	D
GCA_021483545.1_ASM2148354v1_genomic	D
GCA_011737495.1_PDT000712334.1_genomic	D
GCA_018512605.1_PDT001046929.1_genomic	D
GCA_029170795.1_PDT001659371.1_genomic	D
GCA_005356965.1_PDT000362981.1_genomic	D
GCA_004811975.1_PDT000386985.1_genomic	D
GCA_004907295.1_PDT000479307.1_genomic	D
GCA_008999065.1_PDT000603857.1_genomic	D
GCA_019264115.1_PDT001090688.1_genomic	D
GCA_005201735.1_PDT000149752.2_genomic	D
GCA_002806365.1_CFSAN065307_genomic	B
GCA_005243325.1_PDT000489227.1_genomic	B
GCA_012821395.1_PDT000725484.1_genomic	B
GCA_017283705.1_PDT000977039.1_genomic	B
GCA_005013395.1_PDT000244881.2_genomic	B
GCA_004935715.1_PDT000145422.2_genomic	B
GCA_010221255.1_PDT000642236.1_genomic	B
GCA_004878305.1_PDT000473188.1_genomic	B
GCA_005156375.1_PDT000173386.2_genomic	A
