## Supplementary Data 3 for "Intra-genomic genes-to-genes correlation enables bacterial genome representation": cgST_CJ2.csv

GCA_013728185.1_PDT000763150.1_genomic	D
GCA_004945605.1_PDT000193511.2_genomic	D
GCA_020337135.1_PDT001145358.1_genomic	D
GCA_029171255.1_PDT001659350.1_genomic	D
GCA_005331445.1_PDT000345617.1_genomic	D
GCA_019916605.1_PDT001125831.1_genomic	D
GCA_005011855.1_PDT000199509.2_genomic	D
GCA_005027335.1_PDT000259875.2_genomic	D
GCA_005520055.1_PDT000499603.1_genomic	D
GCA_020414205.1_PDT001147677.1_genomic	D
GCA_010296545.1_PDT000628459.1_genomic	D
GCA_005164445.1_PDT000187604.2_genomic	D
GCA_008467145.1_PDT000586142.1_genomic	D
GCA_008820335.1_PDT000598568.1_genomic	D
GCA_003739105.1_PDT000398513.1_genomic	D
GCA_020916525.1_PDT001177817.1_genomic	D
GCA_020218575.1_PDT001143418.1_genomic	D
GCA_010361065.1_PDT000655270.1_genomic	D
GCA_004809135.1_PDT000384879.1_genomic	D
GCA_005088625.1_PDT000487550.1_genomic	D
GCA_019259765.1_PDT001087881.1_genomic	D
GCA_011749725.1_PDT000710643.1_genomic	D
GCA_004846585.1_PDT000433990.1_genomic	D
GCA_018173535.1_PDT001014380.1_genomic	D
GCA_019193295.1_PDT001087798.1_genomic	D
GCA_005340835.1_PDT000350530.1_genomic	D
GCA_019020995.1_PDT001076284.1_genomic	D
GCA_013709875.1_PDT000766994.1_genomic	D
GCA_011686075.1_PDT000687010.1_genomic	D
GCA_010350885.1_PDT000638985.1_genomic	D
GCA_005009915.1_PDT000200023.2_genomic	D
GCA_015177805.1_PDT000873639.1_genomic	D
GCA_007458655.1_PDT000539928.1_genomic	D
GCA_010225075.1_PDT000637558.1_genomic	D
GCA_005204975.1_PDT000199974.2_genomic	D
GCA_020910805.1_PDT001181958.1_genomic	D
GCA_020534645.2_PDT001156732.5_genomic	D
GCA_010357145.1_PDT000676987.1_genomic	D
GCA_022399225.1_PDT001254289.1_genomic	D
GCA_005121825.1_PDT000485712.1_genomic	D
GCA_007459135.1_PDT000539870.1_genomic	D
GCA_005340765.1_PDT000350540.1_genomic	D
GCA_004908755.1_PDT000479646.1_genomic	D
GCA_005073365.1_PDT000281720.2_genomic	D
GCA_025180715.1_PDT001414991.1_genomic	D
GCA_008966155.1_PDT000603360.1_genomic	D
GCA_004835865.1_PDT000416946.1_genomic	D
GCA_020030115.1_PDT001131622.1_genomic	D
GCA_005105565.1_PDT000146521.2_genomic	D
GCA_005101665.1_PDT000113527.2_genomic	D
GCA_023526745.1_PDT001313861.1_genomic	D
GCA_006346705.1_ASM634670v1_genomic	D
GCA_007448525.1_PDT000537147.1_genomic	D
GCA_004870265.1_PDT000468670.1_genomic	D
GCA_005190935.1_PDT000233130.2_genomic	D
GCA_010308865.1_PDT000669063.1_genomic	D
CJ_D_ref1	D
GCA_025498985.1_PDT001437334.1_genomic	D
GCA_028740915.1_PDT001618867.1_genomic	D
GCA_005308445.1_PDT000329904.1_genomic	D
GCA_008856105.1_PDT000599019.1_genomic	D
GCA_004986185.1_PDT000268345.2_genomic	D
GCA_003767645.1_PDT000399223.1_genomic	D
GCA_013657915.1_PDT000771517.1_genomic	D
GCA_013143525.1_PDT000743336.1_genomic	D
GCA_010316935.1_PDT000677402.1_genomic	D
GCA_009234995.1_PDT000611760.1_genomic	D
GCA_019759455.1_PDT001116801.1_genomic	D
GCA_015929265.1_PDT000897434.1_genomic	D
GCA_005334785.1_PDT000345810.1_genomic	D
GCA_018481905.1_PDT001024566.1_genomic	D
GCA_001442025.1_Campylobacter_jejuni_CVM_N15262_v1.0_genomic	D
CJ_D_ref3	D
GCA_004914955.1_PDT000483380.1_genomic	D
GCA_010281445.1_PDT000644741.1_genomic	D
GCA_020959435.1_PDT001182714.1_genomic	D
GCA_002806525.1_CFSAN065299_genomic	D
CJ_D_ref0	D
GCA_019061565.1_PDT001079066.1_genomic	D
GCA_005319785.1_PDT000340410.1_genomic	D
GCA_005133105.1_PDT000061227.2_genomic	D
GCA_025051235.1_PDT001410461.1_genomic	D
GCA_005335265.1_PDT000345794.1_genomic	D
GCA_015707375.1_PDT000901191.1_genomic	D
GCA_025224475.1_PDT001417237.1_genomic	D
GCA_004866025.1_PDT000467003.1_genomic	D
GCA_022357875.1_PDT001252380.1_genomic	D
GCA_005269535.1_PDT000496181.1_genomic	D
GCA_004850345.1_PDT000444755.1_genomic	D
GCA_010299105.1_PDT000567163.1_genomic	D
GCA_010334945.1_PDT000565391.1_genomic	D
GCA_013721045.1_PDT000764561.1_genomic	D
GCA_005192795.1_PDT000204945.2_genomic	D
GCA_025699645.1_PDT001453787.1_genomic	D
GCA_016611645.1_PDT000931036.1_genomic	D
GCA_017060695.1_PDT000951911.1_genomic	D
GCA_022226615.1_PDT001249293.1_genomic	D
GCA_026372595.1_PDT001496860.1_genomic	D
GCA_005214385.1_PDT000244911.2_genomic	D
GCA_004844885.1_PDT000430070.1_genomic	D
GCA_010212995.1_PDT000631399.1_genomic	D
CJ_D_ref2	D
GCA_008308655.1_PDT000577323.1_genomic	D
GCA_008209665.1_PDT000558989.1_genomic	D
GCA_010328465.1_PDT000568314.1_genomic	D
GCA_004889505.1_PDT000434037.1_genomic	D
GCA_005374365.1_PDT000372217.1_genomic	D
GCA_025247365.1_PDT001424155.1_genomic	D
GCA_019532215.1_PDT001106797.1_genomic	D
GCA_016140815.1_PDT000917892.1_genomic	D
GCA_021473105.1_PDT001222429.1_genomic	D
GCA_005304965.1_PDT000325008.1_genomic	D
GCA_017205055.1_PDT000942256.1_genomic	D
GCA_023776755.1_PDT001326297.1_genomic	D
GCA_015621845.1_PDT000893768.1_genomic	D
GCA_005871595.1_PDT000502992.1_genomic	D
GCA_019494405.1_PDT001106061.1_genomic	D
GCA_025889915.1_PDT001469377.1_genomic	D
GCA_005327915.1_PDT000345435.1_genomic	D
GCA_004855365.1_PDT000458763.1_genomic	D
GCA_019627255.1_ASM1962725v1_genomic	D
GCA_019629925.1_ASM1962992v1_genomic	D
GCA_019621585.1_ASM1962158v1_genomic	D
GCA_005009355.1_PDT000181155.2_genomic	D
GCA_020757575.1_PDT001168566.1_genomic	D
GCA_004946425.1_PDT000199559.2_genomic	D
GCA_008217245.1_PDT000559323.1_genomic	D
GCA_022657715.1_PDT001270578.1_genomic	D
GCA_005363615.1_PDT000363475.1_genomic	D
GCA_010300375.1_PDT000563400.1_genomic	D
GCA_005148815.1_PDT000276883.2_genomic	D
GCA_030767395.1_ASM3076739v1_genomic	D
CJ_D_ref4	D
GCA_005223935.1_PDT000488403.1_genomic	D
GCA_017644985.1_ASM1764498v1_genomic	D
GCA_023827215.1_PDT001326439.1_genomic	D
GCA_019964655.1_PDT001129358.1_genomic	D
GCA_020228915.1_PDT001143423.1_genomic	D
GCA_004883505.1_PDT000473443.1_genomic	D
GCA_005185045.1_PDT000302957.2_genomic	D
GCA_021214375.1_PDT001203676.1_genomic	D
GCA_023058595.1_PDT001290875.1_genomic	D
GCA_018963815.1_PDT001033342.1_genomic	D
GCA_020411145.1_PDT000641965.2_genomic	D
GCA_005210565.1_PDT000192386.2_genomic	D
GCA_014161875.1_PDT000807398.1_genomic	D
GCA_010318665.1_PDT000567447.1_genomic	D
GCA_024669145.1_PDT001382242.1_genomic	D
GCA_005103775.1_PDT000139251.2_genomic	D
GCA_019833585.1_PDT001120407.1_genomic	D
GCA_018514145.1_PDT001046853.1_genomic	D
GCA_025229255.1_PDT001418999.1_genomic	D
GCA_022909735.1_PDT001279176.1_genomic	D
GCA_008334345.1_PDT000578619.1_genomic	D
GCA_004817655.1_PDT000391695.1_genomic	D
GCA_028634585.1_PDT001615342.1_genomic	D
GCA_005341205.1_PDT000350542.1_genomic	D
GCA_007899985.1_PDT000552986.1_genomic	D
GCA_022399265.1_PDT001254282.1_genomic	D
GCA_004850645.1_PDT000447471.1_genomic	D
GCA_019815565.1_PDT001119708.1_genomic	D
GCA_030400675.1_ASM3040067v1_genomic	D
GCA_005212915.1_PDT000287799.2_genomic	D
GCA_023784675.1_PDT001326552.1_genomic	D
GCA_018568605.1_PDT001048590.1_genomic	D
GCA_019621025.1_ASM1962102v1_genomic	D
GCA_013290995.1_ASM1329099v1_genomic	D
GCA_008343485.1_PDT000579674.1_genomic	D
GCA_029720645.1_PDT001667634.1_genomic	D
GCA_019563135.1_PDT001101647.1_genomic	D
GCA_028878695.1_PDT001646887.1_genomic	D
GCA_020334455.1_PDT001145430.1_genomic	D
GCA_027562135.1_PDT001552199.1_genomic	D
GCA_004828245.1_PDT000413041.1_genomic	D
GCA_010359145.1_PDT000656350.1_genomic	D
GCA_010335915.1_PDT000564630.1_genomic	D
GCA_010336785.1_PDT000565446.1_genomic	D
GCA_005232355.1_PDT000488927.1_genomic	D
GCA_008288495.1_PDT000576327.1_genomic	D
GCA_005252205.1_PDT000158546.2_genomic	D
GCA_005314725.1_PDT000333811.1_genomic	D
GCA_020330615.1_PDT001145390.1_genomic	D
GCA_005084645.1_PDT000320131.2_genomic	D
GCA_012913405.1_PDT000727367.1_genomic	D
GCA_007724505.1_PDT000547537.1_genomic	D
GCA_021182925.1_PDT001202325.1_genomic	D
GCA_008236615.1_PDT000562311.1_genomic	B
GCA_022333765.1_PDT001249664.1_genomic	B
GCA_005302085.1_PDT000321819.1_genomic	B
GCA_008238665.1_PDT000562374.1_genomic	B
GCA_018453185.1_PDT001044841.1_genomic	B
GCA_010010465.1_PDT000642156.1_genomic	B
GCA_024727365.1_PDT001379610.1_genomic	B
GCA_029530415.1_PDT001676251.1_genomic	B
GCA_005254345.1_PDT000152310.2_genomic	B
GCA_005304605.1_PDT000325009.1_genomic	B
GCA_013091015.1_PDT000735187.1_genomic	B
GCA_005009885.1_PDT000199978.2_genomic	B
GCA_008293695.1_PDT000576444.1_genomic	B
GCA_005240705.1_PDT000488443.1_genomic	B
GCA_008140525.1_PDT000570538.1_genomic	B
GCA_008334445.1_PDT000578624.1_genomic	B
GCA_007934605.1_PDT000554459.1_genomic	B
GCA_007898675.1_PDT000552919.1_genomic	B
GCA_008125525.1_PDT000571790.1_genomic	B
GCA_004824145.1_PDT000408372.1_genomic	B
GCA_011465715.1_PDT000707351.2_genomic	B
GCA_024869775.1_PDT001397863.1_genomic	B
GCA_018516805.1_PDT001046721.1_genomic	B
GCA_022495645.1_ASM2249564v1_genomic	B
GCA_019044105.1_PDT001078111.1_genomic	B
GCA_010278225.1_PDT000643621.1_genomic	B
GCA_022355675.1_PDT001252275.1_genomic	B
GCA_005930155.1_PDT000509988.1_genomic	B
GCA_010338705.1_PDT000566839.1_genomic	B
GCA_008828425.1_PDT000599091.1_genomic	B
GCA_005359015.1_PDT000363254.1_genomic	B
GCA_025320305.1_PDT001425334.1_genomic	B
GCA_013718285.1_PDT000764720.1_genomic	B
GCA_005216045.1_PDT000494893.1_genomic	B
GCA_023642305.1_PDT001321444.1_genomic	B
GCA_008235105.1_PDT000562222.1_genomic	B
GCA_021141465.1_PDT001200798.1_genomic	B
GCA_010349545.1_PDT000632247.1_genomic	B
GCA_026548145.1_PDT001505399.1_genomic	B
GCA_019908675.1_PDT001125784.1_genomic	B
GCA_029379025.1_PDT001667018.1_genomic	B
GCA_013773445.1_PDT000753930.1_genomic	B
GCA_004859325.1_PDT000459670.1_genomic	B
GCA_024336465.1_PDT001363951.1_genomic	B
GCA_024293975.1_PDT001360605.1_genomic	B
GCA_005157575.1_PDT000185469.2_genomic	B
GCA_004975265.1_PDT000245238.2_genomic	B
GCA_023240835.1_PDT001299495.1_genomic	B
GCA_013718525.1_PDT000764696.1_genomic	B
GCA_015114735.1_PDT000855512.1_genomic	B
GCA_018386285.1_PDT001035749.1_genomic	B
GCA_019631555.1_ASM1963155v1_genomic	B
CJ_B_ref4	B
GCA_004958925.1_PDT000226103.2_genomic	B
GCA_025460025.1_ASM2546002v1_genomic	B
GCA_019632025.1_ASM1963202v1_genomic	B
GCA_010326905.1_PDT000568265.1_genomic	B
GCA_030765905.1_ASM3076590v1_genomic	B
GCA_030767485.1_ASM3076748v1_genomic	B
GCA_904845035.1_L160501_genomic	B
GCA_008162845.1_PDT000569291.1_genomic	B
GCA_002209025.1_ASM220902v1_genomic	B
GCA_005226235.1_PDT000488586.1_genomic	B
GCA_007937845.1_PDT000554634.1_genomic	B
GCA_004912515.1_PDT000482447.1_genomic	B
GCA_019602315.1_PDT001109029.1_genomic	B
GCA_005347545.1_PDT000356124.1_genomic	B
GCA_004943925.1_PDT000188928.2_genomic	B
GCA_005193075.1_PDT000211632.2_genomic	B
GCA_004936635.1_PDT000144780.2_genomic	B
GCA_005076725.1_PDT000307287.2_genomic	B
GCA_007914285.1_PDT000524415.1_genomic	B
GCA_005165525.1_PDT000192019.2_genomic	B
GCA_005349275.1_PDT000355841.1_genomic	B
GCA_005030605.1_PDT000281014.2_genomic	B
GCA_022478655.1_PDT001258386.1_genomic	B
GCA_005201415.1_PDT000144590.2_genomic	B
GCA_011992745.1_PDT000717918.1_genomic	B
GCA_000168195.1_ASM16819v1_genomic	B
GCA_013805465.1_PDT000747958.1_genomic	B
GCA_025007565.1_PDT001394015.1_genomic	B
GCA_005037385.1_PDT000300792.2_genomic	B
GCA_007916195.1_PDT000527061.1_genomic	B
GCA_022913795.1_PDT001278831.1_genomic	B
GCA_005205035.1_PDT000201989.2_genomic	B
GCA_025500595.1_PDT001437381.1_genomic	B
GCA_006224485.1_PDT000517552.1_genomic	B
GCA_004840865.1_PDT000422179.1_genomic	B
GCA_005014335.1_PDT000201979.2_genomic	B
GCA_005177145.1_PDT000182946.2_genomic	B
GCA_004933175.1_PDT000133420.2_genomic	B
GCA_008181785.1_PDT000573118.1_genomic	B
GCA_004852905.1_PDT000455460.1_genomic	B
GCA_005292045.1_PDT000132295.2_genomic	B
GCA_004923595.1_PDT000048220.2_genomic	B
GCA_015528085.1_PDT000891553.1_genomic	B
GCA_005069345.1_PDT000144268.3_genomic	B
GCA_010326185.1_PDT000568425.1_genomic	B
GCA_019630965.1_ASM1963096v1_genomic	B
GCA_019611995.1_ASM1961199v1_genomic	B
CJ_B_ref1	B
GCA_010313455.1_PDT000564871.1_genomic	B
GCA_010312025.1_PDT000671174.1_genomic	B
GCA_009262485.1_PDT000110035.3_genomic	B
GCA_011996145.1_PDT000717748.1_genomic	B
GCA_020605815.1_PDT001156703.4_genomic	B
GCA_027299665.1_PDT001545163.1_genomic	B
GCA_007719865.1_PDT000545690.1_genomic	B
GCA_004997645.1_PDT000283493.2_genomic	B
GCA_013740975.1_PDT000762261.1_genomic	B
GCA_021027475.1_PDT001187881.1_genomic	B
GCA_030887045.1_PDT001696895.1_genomic	B
GCA_005370365.1_PDT000366508.1_genomic	B
GCA_005064495.1_PDT000283547.2_genomic	B
GCA_009170625.1_PDT000608890.1_genomic	B
GCA_005151625.1_PDT000266294.2_genomic	B
GCA_004927015.1_PDT000087460.2_genomic	B
GCA_008805075.1_PDT000097010.2_genomic	B
GCA_009172225.1_PDT000608931.1_genomic	B
GCA_004834505.1_PDT000414500.1_genomic	B
GCA_019626925.1_ASM1962692v1_genomic	B
GCA_019621385.1_ASM1962138v1_genomic	B
GCA_004853505.1_PDT000455452.1_genomic	B
GCA_008229965.1_PDT000560080.1_genomic	B
GCA_007899445.1_PDT000552967.1_genomic	B
GCA_015142055.1_PDT000854567.1_genomic	B
GCA_008289855.1_PDT000574792.1_genomic	B
GCA_012317085.1_PDT000722115.1_genomic	B
GCA_004946185.1_PDT000199534.2_genomic	B
GCA_005268555.1_PDT000219893.2_genomic	B
GCA_017274955.1_PDT000842425.1_genomic	B
GCA_008959845.1_PDT000602875.1_genomic	B
GCA_008512695.1_PDT000585066.1_genomic	B
GCA_005184675.1_PDT000289255.2_genomic	B
GCA_004905395.1_PDT000432145.1_genomic	B
GCA_015236155.1_PDT000878941.1_genomic	B
GCA_007453975.1_PDT000538752.1_genomic	B
GCA_013392795.1_ASM1339279v1_genomic	B
GCA_008231565.1_PDT000560235.1_genomic	B
GCA_020336275.1_PDT001145445.1_genomic	B
GCA_020336395.1_PDT001145315.1_genomic	B
GCA_005112585.1_PDT000154142.2_genomic	B
GCA_019485425.1_PDT001103584.1_genomic	B
GCA_005321985.1_PDT000340964.1_genomic	B
GCA_005377265.1_PDT000375068.1_genomic	B
GCA_004902535.1_PDT000424663.1_genomic	B
GCA_023523205.1_PDT001312460.1_genomic	B
GCA_005174525.1_PDT000218749.2_genomic	B
GCA_005252585.1_PDT000149614.2_genomic	B
GCA_028741575.1_PDT001618825.1_genomic	B
GCA_016239375.1_PDT000920039.1_genomic	B
GCA_004996245.1_PDT000283438.2_genomic	B
GCA_005290625.1_PDT000131056.2_genomic	B
GCA_005282425.1_PDT000104955.2_genomic	B
GCA_020066205.1_PDT001133809.1_genomic	B
GCA_005353465.1_PDT000360040.1_genomic	B
GCA_019619565.1_ASM1961956v1_genomic	B
GCA_008232565.1_PDT000560181.1_genomic	B
GCA_010998295.1_ASM1099829v1_genomic	B
GCA_007934485.1_PDT000554440.1_genomic	B
GCA_008219795.1_PDT000559556.1_genomic	B
GCA_013392925.1_ASM1339292v1_genomic	B
GCA_005225335.1_PDT000488560.1_genomic	B
GCA_008139965.1_PDT000570532.1_genomic	B
GCA_019605085.1_ASM1960508v1_genomic	B
GCA_019621565.1_ASM1962156v1_genomic	B
GCA_019185865.1_PDT001085760.1_genomic	B
GCA_021663695.1_PDT001230683.1_genomic	B
GCA_004815175.1_PDT000389411.1_genomic	B
GCA_008956065.1_PDT000602605.1_genomic	B
GCA_022216755.1_PDT001248897.1_genomic	B
GCA_019315325.1_PDT001094514.1_genomic	B
GCA_007948665.1_PDT000555406.1_genomic	B
GCA_020330215.1_PDT001145518.1_genomic	B
GCA_010317205.1_PDT000671389.1_genomic	B
GCA_005201895.1_PDT000144570.2_genomic	B
GCA_005184415.1_PDT000281274.2_genomic	B
GCA_023173675.1_PDT001295678.1_genomic	B
GCA_004875965.1_PDT000473021.1_genomic	B
GCA_005312685.1_PDT000333598.1_genomic	B
CJ_B_ref2	B
GCA_008349945.1_PDT000580647.1_genomic	B
GCA_008336345.1_PDT000578748.1_genomic	B
GCA_008335305.1_PDT000578700.1_genomic	B
GCA_010320865.1_PDT000567504.1_genomic	B
GCA_008332505.1_PDT000578437.1_genomic	B
GCA_010321465.1_PDT000567492.1_genomic	B
GCA_008333705.1_PDT000578565.1_genomic	B
GCA_008343425.1_PDT000579708.1_genomic	B
GCA_015280125.1_PDT000882752.1_genomic	B
GCA_010308785.1_PDT000668868.1_genomic	B
GCA_004880185.1_PDT000473224.1_genomic	B
GCA_020068905.1_PDT001133936.1_genomic	B
CJ_B_ref3	B
GCA_005332885.1_PDT000345675.1_genomic	B
CJ_B_ref0	B
GCA_018774585.1_PDT001062968.1_genomic	B
GCA_028056375.1_PDT001562925.1_genomic	C
GCA_010996995.1_ASM1099699v1_genomic	C
GCA_010995195.1_ASM1099519v1_genomic	C
GCA_005282705.1_PDT000105847.2_genomic	C
GCA_009236085.1_PDT000611747.1_genomic	C
GCA_014292195.1_PDT000820000.1_genomic	C
GCA_005180505.1_PDT000283338.2_genomic	C
GCA_004916175.1_PDT000484148.1_genomic	C
GCA_019899505.1_PDT001125203.1_genomic	C
GCA_004915315.1_PDT000484154.1_genomic	C
GCA_021549855.1_PDT001228639.1_genomic	C
GCA_024930785.1_PDT001408308.1_genomic	C
GCA_009006305.1_PDT000604321.1_genomic	C
GCA_005102745.1_PDT000113340.2_genomic	C
GCA_004992925.1_PDT000277698.2_genomic	C
GCA_003772585.1_PDT000400277.1_genomic	C
GCA_005204835.1_PDT000215799.2_genomic	C
GCA_007467835.1_PDT000544651.1_genomic	C
GCA_010305845.1_PDT000660126.1_genomic	C
GCA_020708195.1_ASM2070819v1_genomic	C
GCA_005243535.1_PDT000489120.1_genomic	C
GCA_011990005.1_PDT000718006.1_genomic	A
GCA_005256305.1_PDT000183017.2_genomic	A
CJ_A_ref2	A
GCA_012168515.1_PDT000720595.1_genomic	A
GCA_022954255.1_PDT001275938.1_genomic	A
CJ_A_ref1	A
GCA_011990785.1_PDT000717997.1_genomic	A
GCA_007452745.1_PDT000538668.1_genomic	A
GCA_023199155.1_PDT001296845.1_genomic	A
GCA_004818075.1_PDT000391788.1_genomic	A
GCA_005295145.1_PDT000137316.2_genomic	A
GCA_005175235.1_PDT000177650.2_genomic	A
GCA_004878265.1_PDT000473170.1_genomic	A
GCA_004823525.1_PDT000407304.1_genomic	A
GCA_004954385.1_PDT000218173.2_genomic	A
GCA_005182365.1_PDT000146424.3_genomic	A
GCA_005296245.1_PDT000268248.2_genomic	A
GCA_022588495.1_PDT001264455.1_genomic	A
GCA_003746035.1_PDT000397467.1_genomic	A
GCA_014917035.1_PDT000859453.1_genomic	A
GCA_022951915.1_PDT001276053.1_genomic	A
GCA_005015015.1_PDT000219226.2_genomic	A
GCA_022045205.1_PDT001242236.1_genomic	A
GCA_019055735.1_PDT001078250.1_genomic	A
GCA_028039145.1_PDT001582149.1_genomic	A
GCA_029170195.1_PDT001659412.1_genomic	A
GCA_023194635.1_PDT001296838.1_genomic	A
GCA_005031175.1_PDT000281295.2_genomic	A
GCA_005073045.1_PDT000312430.2_genomic	A
GCA_008709375.1_PDT000591883.1_genomic	A
GCA_027144265.1_PDT001538897.1_genomic	A
GCA_005121145.1_PDT000190648.2_genomic	A
GCA_005285005.1_PDT000111423.2_genomic	A
GCA_900446415.1_56553_G01_genomic	A
GCA_008210945.1_PDT000559042.1_genomic	A
GCA_010332225.1_PDT000564543.1_genomic	A
GCA_008208225.1_PDT000558892.1_genomic	A
GCA_008217825.1_PDT000559465.1_genomic	A
GCA_008238725.1_PDT000562400.1_genomic	A
GCA_010344925.1_PDT000564455.1_genomic	A
GCA_008349905.1_PDT000580578.1_genomic	A
GCA_007921615.1_PDT000553951.1_genomic	A
GCA_013291605.1_ASM1329160v1_genomic	A
GCA_024581655.1_ASM2458165v1_genomic	A
GCA_024581595.1_ASM2458159v1_genomic	A
GCA_010325325.1_PDT000568386.1_genomic	A
GCA_009483245.1_PDT000621119.1_genomic	A
GCA_010337975.1_PDT000566970.1_genomic	A
GCA_030732295.1_ASM3073229v1_genomic	A
GCA_007938025.1_PDT000554732.1_genomic	A
GCA_008234765.1_PDT000562205.1_genomic	A
GCA_010341105.1_PDT000563411.1_genomic	A
GCA_010367265.1_PDT000641506.1_genomic	A
GCA_011737195.1_PDT000712336.1_genomic	A
GCA_022216905.1_PDT001248894.1_genomic	A
GCA_005107865.1_PDT000148914.2_genomic	A
GCA_004808715.1_PDT000384536.1_genomic	A
GCA_005156315.1_PDT000149461.2_genomic	A
GCA_005349235.1_PDT000355852.1_genomic	A
GCA_009260385.1_PDT000109936.3_genomic	A
GCA_004947125.1_PDT000199913.2_genomic	A
GCA_014632255.1_PDT000838442.1_genomic	A
GCA_018179335.1_PDT001014495.1_genomic	A
GCA_029170475.1_PDT001659396.1_genomic	A
GCA_020561655.1_PDT001156776.10_genomic	A
GCA_004829905.1_PDT000414337.1_genomic	A
GCA_005137645.1_PDT000097325.2_genomic	A
GCA_005139645.1_PDT000113312.2_genomic	A
GCA_004816975.1_PDT000391710.1_genomic	A
GCA_005076525.1_PDT000316081.2_genomic	A
GCA_005360125.1_PDT000363370.1_genomic	A
GCA_005337845.1_PDT000348020.1_genomic	A
GCA_025241065.1_PDT001419682.1_genomic	A
GCA_024601735.1_PDT001379527.1_genomic	A
GCA_006496095.1_PDT000532239.1_genomic	A
GCA_007464515.1_PDT000542671.1_genomic	A
GCA_010347465.1_PDT000635790.1_genomic	A
GCA_010304895.1_PDT000628322.1_genomic	A
GCA_004896575.1_PDT000477152.1_genomic	A
GCA_023237685.1_PDT001298936.1_genomic	A
GCA_005377965.1_PDT000375081.1_genomic	A
GCA_008562675.1_PDT000587018.1_genomic	A
GCA_011695135.1_PDT000687019.1_genomic	A
GCA_011686275.1_PDT000687017.1_genomic	A
CJ_A_ref3	A
GCA_015086675.1_PDT000856788.1_genomic	A
GCA_018182655.1_PDT001014538.1_genomic	A
GCA_022656995.1_PDT001270613.1_genomic	A
GCA_017059775.1_PDT000951955.1_genomic	A
GCA_018940315.1_PDT001069721.1_genomic	A
GCA_026404085.1_PDT001498281.1_genomic	A
GCA_012167815.1_PDT000720628.1_genomic	A
GCA_015241175.1_PDT000878063.1_genomic	A
GCA_006495335.1_PDT000532365.1_genomic	A
GCA_005369605.1_PDT000365460.1_genomic	A
GCA_014232225.1_PDT000814342.1_genomic	A
GCA_021135735.1_PDT001200424.1_genomic	A
GCA_005324335.1_PDT000343674.1_genomic	A
GCA_022879935.1_PDT001280716.1_genomic	A
GCA_018751495.1_PDT001058954.1_genomic	A
GCA_017060915.1_PDT000951904.1_genomic	A
GCA_004955785.1_PDT000221416.2_genomic	A
GCA_004841405.1_PDT000424675.1_genomic	A
GCA_007461495.1_PDT000541700.1_genomic	A
GCA_017060475.1_PDT000951920.1_genomic	A
GCA_028295235.1_PDT001597057.1_genomic	A
GCA_014890575.1_PDT000860530.1_genomic	A
CJ_A_ref0	A
GCA_004817095.1_PDT000390972.1_genomic	A
GCA_024870045.1_PDT001397850.1_genomic	A
GCA_006360775.1_PDT000521819.1_genomic	A
GCA_012784065.1_PDT000725559.1_genomic	A
GCA_005070925.1_PDT000276958.2_genomic	A
GCA_005011995.1_PDT000199551.2_genomic	A
GCA_005135905.1_PDT000067192.2_genomic	A
GCA_018453305.1_PDT001044834.1_genomic	A
GCA_004824985.1_PDT000410340.1_genomic	A
GCA_007917535.1_PDT000527142.1_genomic	A
GCA_008130945.1_PDT000568830.1_genomic	A
GCA_005174865.1_PDT000218619.2_genomic	A
GCA_016130885.1_PDT000918826.1_genomic	A
GCA_022910075.1_PDT001279159.1_genomic	A
GCA_017497195.1_PDT000986468.1_genomic	A
GCA_005322425.1_PDT000341531.1_genomic	A
GCA_018874055.1_PDT001067154.1_genomic	A
GCA_020399485.1_PDT001147466.1_genomic	A
GCA_004842965.1_PDT000428478.1_genomic	A
GCA_017286675.1_PDT000977396.1_genomic	A
GCA_004869785.1_PDT000469381.1_genomic	A
GCA_005312745.1_PDT000333613.1_genomic	A
GCA_019540635.1_PDT001102368.1_genomic	A
GCA_022952155.1_PDT001276037.1_genomic	A
GCA_005334665.1_PDT000345802.1_genomic	A
GCA_005029315.1_PDT000272480.2_genomic	A
GCA_005360925.1_PDT000363345.1_genomic	A
GCA_020998595.1_PDT001184090.1_genomic	A
GCA_013123255.1_PDT000733439.1_genomic	A
GCA_004824455.1_PDT000409159.1_genomic	A
GCA_004934955.1_PDT000143340.2_genomic	A
GCA_005115705.1_PDT000172074.2_genomic	A
GCA_008168985.1_PDT000569781.1_genomic	A
GCA_019346115.1_PDT001096309.1_genomic	A
GCA_021214255.1_PDT001203690.1_genomic	A
GCA_014888615.1_PDT000860446.1_genomic	A
GCA_017182415.1_PDT000945417.1_genomic	A
GCA_015483685.1_PDT000889546.1_genomic	A
GCA_023642505.1_PDT001321429.1_genomic	A
GCA_012105495.1_PDT000720091.1_genomic	A
GCA_026041565.1_PDT001476848.1_genomic	A
GCA_029009295.1_PDT001651276.1_genomic	A
GCA_010352485.1_PDT000631353.1_genomic	A
GCA_023795835.1_PDT001327462.1_genomic	A
GCA_017900195.1_PDT001003745.1_genomic	A
GCA_026720325.1_PDT001515137.1_genomic	A
GCA_026699905.1_PDT001514829.1_genomic	A
GCA_028511495.1_PDT001607427.1_genomic	A
GCA_025678915.1_PDT001450320.1_genomic	A
GCA_005163265.1_PDT000185483.2_genomic	A
GCA_007871105.1_PDT000551033.1_genomic	A
GCA_015224785.1_PDT000878147.1_genomic	A
GCA_018179095.1_PDT001014498.1_genomic	A
GCA_029322795.1_PDT001664264.1_genomic	A
GCA_021126455.1_PDT001199675.1_genomic	A
GCA_010350785.1_PDT000637653.1_genomic	A
GCA_010227235.1_PDT000653194.1_genomic	A
GCA_021875535.1_PDT001236898.1_genomic	A
GCA_025534495.1_PDT001440429.1_genomic	A
GCA_022948575.1_PDT001276262.1_genomic	A
GCA_024986395.1_PDT001389776.1_genomic	A
GCA_028019365.1_PDT001573141.1_genomic	A
GCA_011499885.1_PDT000706580.1_genomic	A
GCA_024928785.1_PDT001408415.1_genomic	A
GCA_023293225.1_PDT001300904.1_genomic	A
GCA_026863735.1_PDT001523948.1_genomic	A
GCA_026174005.1_PDT001484915.1_genomic	A
GCA_004836845.1_PDT000416987.1_genomic	A
GCA_005366305.1_PDT000364914.1_genomic	A
GCA_004903195.1_PDT000428957.1_genomic	A
GCA_005119115.1_PDT000441567.2_genomic	A
GCA_023499295.1_PDT001310713.1_genomic	A
GCA_010225055.1_PDT000639026.1_genomic	A
GCA_010317485.1_PDT000672068.1_genomic	A
CJ_A_ref4	A
GCA_005122025.1_PDT000486195.1_genomic	A
GCA_003739325.1_PDT000397475.1_genomic	A
GCA_004845185.1_PDT000430099.1_genomic	A
GCA_016631765.1_PDT000932058.1_genomic	A
GCA_023369415.1_PDT001308354.1_genomic	A
GCA_021064215.1_PDT001195239.1_genomic	A
GCA_025575765.1_PDT001442546.1_genomic	A
GCA_026720365.1_PDT001515136.1_genomic	A
GCA_022357995.1_PDT001252451.1_genomic	A
GCA_007471055.1_PDT000545275.1_genomic	A
GCA_023240135.1_PDT001299480.1_genomic	A
GCA_029483785.1_PDT001674880.1_genomic	A
GCA_004857645.1_PDT000459659.1_genomic	A
GCA_030129545.1_ASM3012954v1_genomic	A
GCA_022134085.1_ASM2213408v1_genomic	A
GCA_010918595.1_PDT000682650.1_genomic	A
GCA_008340005.1_PDT000578948.1_genomic	A
GCA_019724575.1_PDT001115132.1_genomic	C
GCA_005091125.1_PDT000490564.1_genomic	C
GCA_010301605.1_PDT000627316.1_genomic	C
GCA_025728735.1_PDT001455494.1_genomic	C
GCA_025460095.1_ASM2546009v1_genomic	C
GCA_025851975.1_PDT001466076.1_genomic	C
GCA_013292095.1_ASM1329209v1_genomic	C
GCA_020718885.1_ASM2071888v1_genomic	C
GCA_019631245.1_ASM1963124v1_genomic	C
GCA_010915995.1_PDT000682172.1_genomic	C
GCA_022218425.1_PDT001248798.1_genomic	C
GCA_004958805.1_PDT000219899.2_genomic	C
GCA_005312825.1_PDT000333607.1_genomic	C
GCA_015090455.1_PDT000856167.1_genomic	C
GCA_005282845.1_PDT000105849.2_genomic	C
GCA_016245415.1_PDT000920047.1_genomic	C
GCA_014951345.1_PDT000862929.1_genomic	C
GCA_018193315.1_PDT001015190.1_genomic	C
GCA_011997985.1_PDT000717669.1_genomic	C
GCA_004828705.1_PDT000414044.1_genomic	C
GCA_013787485.1_PDT000750881.1_genomic	C
GCA_005166845.1_PDT000288691.2_genomic	C
GCA_005285485.1_PDT000122209.2_genomic	C
CJ_C_ref2	C
GCA_004984465.1_PDT000266320.2_genomic	C
GCA_022882115.1_PDT001280576.1_genomic	C
GCA_015040195.1_PDT000858820.1_genomic	C
GCA_020152865.1_PDT001137599.1_genomic	C
GCA_005286805.1_PDT000121580.2_genomic	C
GCA_008954965.1_PDT000602663.1_genomic	C
GCA_007918795.1_PDT000547805.1_genomic	C
GCA_029508095.1_PDT001675362.1_genomic	C
GCA_009234915.1_PDT000611711.1_genomic	C
CJ_C_ref0	C
GCA_004809805.1_PDT000384566.1_genomic	C
GCA_021116695.1_PDT001198730.1_genomic	C
GCA_005166635.1_PDT000285261.2_genomic	C
GCA_008133305.1_PDT000569026.1_genomic	C
GCA_005229975.1_PDT000489128.1_genomic	C
GCA_005190125.1_PDT000273478.2_genomic	C
GCA_004932775.1_PDT000125241.2_genomic	C
GCA_024222805.1_PDT001357511.1_genomic	C
GCA_005930115.1_PDT000509986.1_genomic	C
GCA_005073385.1_PDT000283528.2_genomic	C
GCA_008707995.1_PDT000591842.1_genomic	C
GCA_005015635.1_PDT000273739.2_genomic	C
GCA_005219925.1_PDT000494288.1_genomic	C
GCA_019487385.1_PDT001103495.1_genomic	C
GCA_005133825.1_PDT000069928.2_genomic	C
GCA_029356625.1_PDT001666591.1_genomic	C
GCA_012168495.1_PDT000720592.1_genomic	C
GCA_004860865.1_PDT000464026.1_genomic	C
GCA_008192325.1_PDT000574329.1_genomic	C
GCA_004825165.1_PDT000411053.1_genomic	C
GCA_005341375.1_PDT000351259.1_genomic	C
GCA_010221975.1_PDT000649044.1_genomic	C
GCA_003962465.1_ASM396246v1_genomic	C
GCA_003961095.1_ASM396109v1_genomic	C
GCA_019602775.1_PDT001109004.1_genomic	C
GCA_005346885.1_PDT000355320.1_genomic	C
GCA_018350035.1_PDT001024627.1_genomic	C
GCA_001506245.1_ASM150624v1_genomic	C
GCA_001506485.1_ASM150648v1_genomic	C
GCA_004999885.1_PDT000287744.2_genomic	C
GCA_005252945.1_PDT000134151.2_genomic	C
GCA_008959415.1_PDT000602860.1_genomic	C
GCA_007452405.1_PDT000538211.1_genomic	C
GCA_004911055.1_PDT000479927.1_genomic	C
GCA_013805925.1_PDT000747940.1_genomic	C
GCA_005095745.1_PDT000062914.2_genomic	C
GCA_019626935.1_ASM1962693v1_genomic	C
GCA_026200415.1_ASM2620041v1_genomic	C
GCA_004847325.1_PDT000434274.1_genomic	C
GCA_003776585.1_PDT000396125.1_genomic	C
GCA_019611205.1_ASM1961120v1_genomic	C
GCA_005315425.1_PDT000067768.4_genomic	C
GCA_005155295.1_PDT000177657.2_genomic	C
GCA_004856745.1_PDT000458514.1_genomic	C
GCA_005207075.1_PDT000241826.2_genomic	C
GCA_004927595.1_PDT000094240.2_genomic	C
GCA_019612415.1_ASM1961241v1_genomic	C
GCA_014397145.1_Norway_46_genomic	C
GCA_005365425.1_PDT000364207.1_genomic	C
GCA_005370085.1_PDT000366488.1_genomic	C
GCA_007912935.1_PDT000523779.1_genomic	C
GCA_008290635.1_PDT000575376.1_genomic	C
GCA_004806895.1_PDT000381042.1_genomic	C
GCA_001951275.1_ASM195127v1_genomic	C
GCA_004810315.1_PDT000384887.1_genomic	C
GCA_020337555.1_PDT001145320.1_genomic	C
GCA_008135845.1_PDT000569308.1_genomic	C
GCA_018977065.1_PDT001072630.1_genomic	C
GCA_010299625.1_PDT000567154.1_genomic	C
GCA_004928255.1_PDT000098275.2_genomic	C
GCA_010224355.1_PDT000639006.1_genomic	C
GCA_008351525.1_PDT000580592.1_genomic	C
GCA_019618445.1_ASM1961844v1_genomic	C
GCA_009071805.1_PDT000607761.1_genomic	C
GCA_005064395.1_PDT000296600.2_genomic	C
GCA_010212755.1_PDT000631963.1_genomic	C
GCA_026699025.1_PDT001514814.1_genomic	C
GCA_027798335.1_PDT001566918.1_genomic	C
GCA_024344735.1_ASM2434473v1_genomic	C
GCA_008254665.1_PDT000575740.1_genomic	C
GCA_019254685.1_PDT001088267.1_genomic	C
GCA_004808155.1_PDT000382579.1_genomic	C
GCA_015837815.1_PDT000905526.1_genomic	C
GCA_005258595.1_PDT000199520.2_genomic	C
GCA_005008715.1_PDT000245301.2_genomic	C
GCA_005003975.1_PDT000241150.2_genomic	C
CJ_C_ref4	C
GCA_010337225.1_PDT000565477.1_genomic	C
GCA_011695475.1_PDT000690579.1_genomic	C
GCA_007984105.1_PDT000558196.1_genomic	C
GCA_010333985.1_PDT000564600.1_genomic	C
GCA_019603575.1_ASM1960357v1_genomic	C
CJ_C_ref3	C
GCA_005253365.1_PDT000139256.2_genomic	C
GCA_004847985.1_PDT000441565.1_genomic	C
GCA_008132465.1_PDT000569039.1_genomic	C
GCA_018515705.1_PDT001046769.1_genomic	C
GCA_008332725.1_PDT000578535.1_genomic	C
GCA_019615465.1_ASM1961546v1_genomic	C
GCA_019612195.1_ASM1961219v1_genomic	C
GCA_019616985.1_ASM1961698v1_genomic	C
GCA_004986665.1_PDT000266310.2_genomic	C
GCA_004987545.1_PDT000269875.2_genomic	C
GCA_004852005.1_PDT000448283.1_genomic	C
GCA_005029475.1_PDT000274833.2_genomic	C
GCA_005372185.1_PDT000371731.1_genomic	C
GCA_019613075.1_ASM1961307v1_genomic	C
GCA_005007015.1_PDT000219215.2_genomic	C
GCA_008248225.1_PDT000573447.1_genomic	C
GCA_020094695.1_PDT001136019.1_genomic	C
GCA_019615275.1_ASM1961527v1_genomic	C
GCA_007720285.1_PDT000546079.1_genomic	C
GCA_015236535.1_PDT000878969.1_genomic	C
GCA_005376985.1_PDT000376104.1_genomic	C
GCA_009231625.1_PDT000611506.1_genomic	C
GCA_006224285.1_PDT000510623.1_genomic	C
GCA_027955865.1_PDT001581125.1_genomic	C
GCA_014077925.1_PDT000802880.1_genomic	C
GCA_008895365.1_PDT000600673.1_genomic	C
GCA_011461755.1_PDT000707353.2_genomic	C
GCA_015846685.1_PDT000905167.1_genomic	C
GCA_028836025.1_PDT001640657.1_genomic	C
GCA_013667935.1_PDT000795817.1_genomic	C
GCA_004891855.1_PDT000408780.1_genomic	C
GCA_024864145.1_PDT001398160.1_genomic	C
GCA_008231865.1_PDT000560188.1_genomic	C
GCA_024115695.1_PDT001338089.3_genomic	C
GCA_023533095.1_PDT001314291.1_genomic	C
GCA_011989665.1_PDT000718031.1_genomic	C
CJ_C_ref1	C
GCA_005290665.1_PDT000131061.2_genomic	C
GCA_012958345.1_PDT000729371.1_genomic	C
GCA_014692045.1_PDT000841478.1_genomic	C
GCA_005001345.1_PDT000290492.2_genomic	C
GCA_005009805.1_PDT000206367.2_genomic	C
GCA_005873175.1_PDT000503706.1_genomic	C
GCA_005346265.1_PDT000354993.1_genomic	C
GCA_009261945.1_PDT000110004.3_genomic	C
GCA_022479605.1_PDT001258409.1_genomic	C
GCA_005030675.1_PDT000237660.2_genomic	C
GCA_019290355.1_PDT001092632.1_genomic	C
GCA_010343445.1_PDT000563989.1_genomic	C
GCA_013479325.1_PDT000794151.1_genomic	C
GCA_005353525.1_PDT000360052.1_genomic	C
GCA_008597205.1_PDT000587771.1_genomic	C
GCA_008333725.1_PDT000578567.1_genomic	C
GCA_025607155.1_PDT001444542.1_genomic	C
GCA_019378355.1_PDT001097206.1_genomic	C
GCA_025587625.1_PDT001442961.1_genomic	C
GCA_005036715.1_PDT000314350.2_genomic	C
GCA_016465455.1_PDT000927397.1_genomic	C
GCA_018349455.1_PDT001024654.1_genomic	C
GCA_005208215.1_PDT000239552.2_genomic	C
GCA_005069405.1_PDT000319105.2_genomic	C
GCA_024221255.1_ASM2422125v1_genomic	C
GCA_008311035.1_PDT000577337.1_genomic	C
GCA_007896205.1_PDT000552832.1_genomic	C
GCA_008340305.1_PDT000578962.1_genomic	C
GCA_007897265.1_PDT000552851.1_genomic	C
GCA_007904025.1_PDT000553606.1_genomic	C
GCA_010322665.1_PDT000567595.1_genomic	D
GCA_008343385.1_PDT000579716.1_genomic	D
GCA_008310235.1_PDT000578387.1_genomic	D
GCA_028610805.1_PDT001613459.1_genomic	D
GCA_022495265.1_ASM2249526v1_genomic	D
GCA_005375185.1_PDT000372627.1_genomic	D
GCA_008138645.1_PDT000570448.1_genomic	D
GCA_008209005.1_PDT000558938.1_genomic	D
GCA_022950955.1_PDT001276142.1_genomic	D
GCA_007937065.1_PDT000554675.1_genomic	D
GCA_005376285.1_PDT000374970.1_genomic	D
GCA_004931415.1_PDT000113539.2_genomic	D
