## Supplementary Data 3 for "Intra-genomic genes-to-genes correlation enables bacterial genome representation": cgST_EC1.csv

2011C-3493	B1
GCA_022812735.1_ASM2281273v1_genomic	B1
GCA_015198805.1_PDT000851607.1_genomic	B1
W	B1
GCA_010365405.1_ASM1036540v1_genomic	B1
GCA_005383805.1_ASM538380v1_genomic	B1
GCA_021563875.1_PDT001215668.1_genomic	B1
GCA_013055465.1_PDT000372159.1_genomic	B1
GCA_018923545.1_PDT001071358.1_genomic	B1
GCA_018806615.1_PDT001049729.1_genomic	B1
GCA_017004055.1_PDT000966183.1_genomic	B1
GCA_025492025.1_PDT001436666.1_genomic	B1
GCA_012643165.1_PDT000140562.3_genomic	B1
GCA_023534785.1_ASM2353478v1_genomic	B1
GCA_009899355.1_ASM989935v1_genomic	B1
GCA_026897735.1_PDT001525398.1_genomic	B1
GCA_012404185.2_ASM1240418v2_genomic	B1
GCA_002521765.1_ASM252176v1_genomic	B1
GCA_012056945.1_PDT000409865.1_genomic	B1
GCA_028540165.1_PDT001608516.1_genomic	B1
GCA_020381725.1_ASM2038172v1_genomic	B1
GCA_029197625.1_PDT001660479.1_genomic	B1
GCA_003303905.1_ASM330390v1_genomic	B1
GCA_022558805.1_ASM2255880v1_genomic	B1
GCA_005381725.1_ASM538172v1_genomic	B1
GCA_020469005.1_PDT000844592.1_genomic	B1
GCA_012563385.1_PDT000157212.2_genomic	B1
YN-81	B1
GCA_020694165.1_PDT001165454.1_genomic	B1
GCA_900481455.1_17870_6_60_genomic	B1
GCA_004283695.1_ASM428369v1_genomic	B1
GCA_008373615.1_ASM837361v1_genomic	B1
GCA_011935325.1_PDT000519360.2_genomic	B1
GCA_017164255.1_ASM1716425v1_genomic	B1
GCA_029272165.1_PDT001663644.1_genomic	B1
GCA_018864765.1_PDT001067880.1_genomic	B1
GCA_014362725.1_PDT000827384.1_genomic	B1
GCA_027236765.1_PDT001542731.1_genomic	B1
GCA_027469505.1_PDT001549067.1_genomic	B1
GCA_015210965.1_PDT000877317.1_genomic	B1
GCA_005391065.1_ASM539106v1_genomic	B1
GCA_022833685.1_ASM2283368v1_genomic	B1
GCA_001284245.1_7790_1_93_genomic	B1
GCA_014930825.1_ASM1493082v1_genomic	B1
GCA_017895885.1_PDT001002509.1_genomic	B1
GCA_002134635.1_ASM213463v1_genomic	B1
GCA_012104195.1_PDT000377155.2_genomic	B1
GCA_902825205.1_SC467_genomic	B1
GCA_016584545.1_ASM1658454v1_genomic	B1
GCA_018683135.1_ASM1868313v1_genomic	B1
GCA_026698405.1_PDT001514215.1_genomic	B1
GCA_022359295.1_PDT001252245.1_genomic	B1
GCA_012119375.1_PDT000367782.2_genomic	B1
GCA_017117235.1_ASM1711723v1_genomic	B1
GCA_024355075.1_ASM2435507v1_genomic	B1
GCA_012057145.1_PDT000409855.1_genomic	B1
GCA_009798515.1_ASM979851v1_genomic	B1
SE11	B1
GCA_028436515.1_ASM2843651v1_genomic	B1
YN-89	B1
GCA_001893005.1_ASM189300v1_genomic	B1
GCA_024642965.1_ASM2464296v1_genomic	B1
GCA_009798165.1_ASM979816v1_genomic	B1
GCA_009798795.1_ASM979879v1_genomic	B1
GCA_012887365.1_PDT000707395.1_genomic	B1
GCA_014702865.1_PDT000841752.1_genomic	B1
GCA_012091315.1_PDT000386197.2_genomic	B1
GCA_005394585.1_ASM539458v1_genomic	B1
GCA_018508305.1_PDT001047154.1_genomic	B1
GCA_000966935.1_ASM96693v1_genomic	B1
GCA_003900315.2_PDT000386797.2_genomic	B1
GCA_014966415.1_PDT000861549.1_genomic	B1
GCA_012203685.1_PDT000313397.3_genomic	B1
GCA_012898305.1_PDT000127730.3_genomic	B1
GCA_002844165.1_ASM284416v1_genomic	B1
GCA_003018695.1_ASM301869v1_genomic	B1
GCA_020734515.1_PDT001167589.1_genomic	B1
GCA_021171725.1_PDT001201430.1_genomic	B1
GCA_011874125.1_PDT000577458.2_genomic	B1
GCA_012649285.1_PDT000671660.1_genomic	B1
GCA_013113555.1_PDT000735535.1_genomic	B1
GCA_003018155.1_ASM301815v1_genomic	B1
GCA_017064795.1_PDT000951685.1_genomic	B1
GCA_021533655.1_ASM2153365v1_genomic	B1
APEC_O78	B1
GCA_013355735.1_ASM1335573v1_genomic	B1
GCA_024723815.1_ASM2472381v1_genomic	B1
GCA_003546145.1_ASM354614v1_genomic	B1
GCA_011291795.1_ASM1129179v1_genomic	B1
GCA_027888555.1_ASM2788855v1_genomic	B1
GCA_017902455.1_PDT001003188.1_genomic	B1
GCA_014816805.1_PDT000850188.1_genomic	B1
YN-73	B1
GCA_027235305.1_PDT001542860.1_genomic	B1
GCA_025427135.1_PDT001430099.1_genomic	B1
GCA_025274015.1_PDT001423107.1_genomic	B1
GCA_019981805.1_PDT001129813.1_genomic	B1
GCA_028098285.1_PDT001585191.1_genomic	B1
GCA_017754765.1_PDT000983895.1_genomic	B1
GCA_017756905.1_PDT000983435.1_genomic	B1
GCA_018582265.1_PDT001039518.1_genomic	B1
GCA_014414805.1_PDT000323645.1_genomic	B1
GCA_003402955.1_ASM340295v1_genomic	B1
GCA_024524415.1_PDT001374287.1_genomic	B1
GCA_019890855.1_ASM1989085v1_genomic	F
GCA_015563045.1_PDT000892312.1_genomic	F
GCA_013688335.1_PDT000767450.1_genomic	F
GCA_916175165.1_BCWGS35_genomic	F
GCA_028180185.1_PDT001591454.1_genomic	F
GCA_023095035.1_ASM2309503v1_genomic	F
GCA_016679495.1_PDT000936465.1_genomic	F
GCA_025889415.1_PDT001469293.1_genomic	F
GCA_025277355.1_PDT001421896.1_genomic	F
GCA_026585385.1_PDT001508574.1_genomic	F
GCA_014216815.1_ASM1421681v1_genomic	F
YN-33	F
GCA_011877805.1_PDT000574397.2_genomic	F
GCA_028546795.1_PDT001609498.1_genomic	F
GCA_029113685.1_ASM2911368v1_genomic	F
GCA_014140785.1_ASM1414078v1_genomic	F
YN-48	F
GCA_902709625.2_H1-003-0074-F-B.v2_genomic	F
GCA_020230035.1_PDT001142291.1_genomic	F
GCA_021109815.1_ASM2110981v1_genomic	F
YN-23	F
GCA_022918835.1_ASM2291883v1_genomic	F
GCA_012980715.1_PDT000626687.1_genomic	F
GCA_027268035.1_PDT001541948.1_genomic	F
GCA_000459215.1_Esch_coli_HVH_208_4-3112292_V1_genomic	F
GCA_021085865.1_PDT001197641.1_genomic	F
GCA_900499855.1_536A_genomic	F
GCA_026796935.1_ASM2679693v1_genomic	F
GCA_022758685.1_ASM2275868v1_genomic	F
GCA_012829395.1_PDT000044495.2_genomic	F
YN-27	F
GCA_014794105.1_PDT000848429.1_genomic	F
GCA_022031095.1_ASM2203109v1_genomic	F
YN-20	F
YN-93	F
GCA_012596295.1_PDT000645876.1_genomic	F
GCA_012572065.1_PDT000155970.3_genomic	F
GCA_012494285.1_PDT000190750.2_genomic	F
GCA_023860525.1_ASM2386052v1_genomic	F
YN-88	F
YN-60	F
GCA_022102435.1_PDT001244825.1_genomic	F
GCA_013015405.1_PDT000427584.1_genomic	F
GCA_029222755.1_ASM2922275v1_genomic	F
GCA_025624525.1_PDT001446320.1_genomic	F
GCA_014117645.2_ASM1411764v2_genomic	F
GCA_021425225.1_PDT001218343.1_genomic	F
GCA_014689645.1_PDT000841039.1_genomic	F
GCA_022494825.1_ASM2249482v1_genomic	F
GCA_016616735.1_ASM1661673v1_genomic	F
GCA_022143605.1_PDT001244177.1_genomic	F
GCA_022802795.1_ASM2280279v1_genomic	F
GCA_025277495.1_PDT001421886.1_genomic	F
GCA_903977095.1_R1B5H9_genomic	F
GCA_017131515.1_PDT000948913.1_genomic	F
GCA_012982035.1_PDT000619103.1_genomic	F
GCA_025344505.1_PDT001425034.1_genomic	F
GCA_024766735.1_PDT001385075.1_genomic	F
GCA_019204805.1_PDT001088470.1_genomic	F
GCA_012364415.1_PDT000253184.2_genomic	F
GCA_012532655.1_PDT000619780.1_genomic	F
GCA_017777035.1_PDT000979558.1_genomic	F
YN-62	F
GCA_023042415.1_PDT001288203.1_genomic	F
GCA_024351025.1_PDT001363304.1_genomic	F
GCA_015321925.1_PDT000653439.1_genomic	F
GCA_013395655.1_ASM1339565v1_genomic	F
GCA_017738275.1_PDT000985588.1_genomic	B2
E2348_69	B2
GCA_009361885.1_ASM936188v1_genomic	B2
GCA_013051325.1_PDT000385044.1_genomic	B2
YN-30	B2
GCA_012373495.2_ASM1237349v2_genomic	B2
YN-54	B2
GCA_001638055.1_ASM163805v1_genomic	B2
YN-106	B2
SE15	B2
YN-56	B2
YN-84	B2
YN-2	B2
YN-42	B2
YN-40	B2
GCA_016944755.1_ASM1694475v1_genomic	B2
YN-96	B2
YN-108	B2
YN-15	B2
YN-82	B2
GCA_014668775.1_PDT000840802.1_genomic	B2
GCA_012479815.1_PDT000198909.3_genomic	B2
GCA_014901815.1_ASM1490181v1_genomic	B2
GCA_002936145.2_ASM293614v2_genomic	B2
GCA_023456235.1_PDT001307864.1_genomic	B2
YN-74	B2
GCA_905133525.1_C5016_M1_EC_genomic	B2
GCA_001520615.1_ASM152061v1_genomic	B2
GCA_003306855.1_ASM330685v1_genomic	B2
GCA_012984075.1_PDT000618899.1_genomic	B2
GCA_009362115.1_ASM936211v1_genomic	B2
GCA_012479385.1_PDT000616139.1_genomic	B2
GCA_017841915.1_PDT001001581.1_genomic	B2
GCA_021343115.1_ASM2134311v1_genomic	B2
YN-4	B2
YN-95	B2
GCA_000493755.1_ASM49375v1_genomic	B2
GCA_014480215.1_PDT000829315.1_genomic	B2
GCA_012979955.1_PDT000632290.1_genomic	B2
GCA_016595695.1_SEC01_genomic	B2
GCA_013076425.1_PDT000186183.4_genomic	B2
GCA_017670785.1_PDT000995545.1_genomic	B2
GCA_900239805.1_ASM90023980v1_genomic	B2
GCA_025594105.1_ASM2559410v1_genomic	B2
GCA_025269585.1_PDT001423329.1_genomic	B2
GCA_016389705.1_ASM1638970v1_genomic	B2
GCA_916159605.1_004108_INSP64_genomic	B2
GCA_003856695.1_ASM385669v1_genomic	B2
GCA_024767635.1_ASM2476763v1_genomic	B2
YN-68	B2
YN-76	B2
GCA_029505865.1_PDT001674937.1_genomic	B2
GCA_017931935.1_PDT001004463.1_genomic	B2
GCA_006238485.1_ASM623848v1_genomic	B2
GCA_006237675.1_ASM623767v1_genomic	B2
YN-50	B2
YN-83	B2
GCA_014733155.1_PDT000844179.1_genomic	B2
GCA_025369535.1_PDT001427969.1_genomic	B2
GCA_017040375.1_PDT000954070.1_genomic	B2
GCA_012528675.1_PDT000626765.1_genomic	B2
YN-55	B2
GCA_023891265.1_ASM2389126v1_genomic	B2
GCA_025267345.1_PDT001423433.1_genomic	B2
GCA_018347365.1_PDT001024478.1_genomic	B2
GCA_025472975.1_PDT001435839.1_genomic	B2
GCA_023586225.1_PDT001316300.1_genomic	B2
GCA_017118085.1_ASM1711808v1_genomic	B2
GCA_006231435.1_ASM623143v1_genomic	B2
GCA_020913785.1_PDT001179203.1_genomic	B2
YN-7	B2
GCA_012740695.1_PDT000103607.2_genomic	B2
GCA_023210215.1_PDT001296395.1_genomic	B2
ED1a	B2
GCA_028127555.1_PDT001589426.1_genomic	B2
GCA_019886535.1_PDT001123155.1_genomic	B2
YN-9	B2
GCA_009497215.1_ASM949721v1_genomic	B2
ABU_83972	B2
GCA_014893265.1_ASM1489326v1_genomic	B2
GCA_012534595.1_PDT000619612.1_genomic	B2
GCA_014144285.1_ASM1414428v1_genomic	B2
YN-100	B2
GCA_029211585.1_ASM2921158v1_genomic	B2
clone_D_i14	B2
clone_D_i2	B2
GCA_026386475.1_PDT001496895.1_genomic	B2
YN-12	B2
YN-28	B2
GCA_012556085.1_PDT000158669.2_genomic	B2
CFT073	B2
YN-78	B2
YN-53	B2
YN-1	B2
YN-24	B2
YN-101	B2
YN-91	B2
YN-65	B2
GCA_025946525.1_ASM2594652v1_genomic	B2
GCA_002244775.1_ASM224477v1_genomic	B2
GCA_013030425.1_ASM1303042v1_genomic	B2
GCA_903976635.1_R1B3H4_genomic	B2
UM146	B2
UTI89	B2
IHE3034	B2
GCA_014750225.1_PDT000844084.1_genomic	B2
APEC_O1	B2
YN-98	B2
GCA_003338545.1_ASM333854v1_genomic	B2
GCA_002911435.1_ASM291143v1_genomic	B2
GCA_013183265.1_ASM1318326v1_genomic	B2
GCA_026231635.1_ASM2623163v1_genomic	B2
GCA_000780595.1_ASM78059v1_genomic	B2
GCA_016903915.1_ASM1690391v1_genomic	B2
GCA_015202305.1_PDT000851425.1_genomic	B2
GCA_027220285.1_PDT001541711.1_genomic	B2
S88	B2
GCA_948144315.1_ROAR-364_genomic	B2
GCA_023862305.1_ASM2386230v1_genomic	B2
GCA_014082585.1_PDT000802541.1_genomic	B2
GCA_014759745.1_PDT000845327.1_genomic	B2
GCA_029377605.1_PDT001667043.1_genomic	B2
GCA_018551085.1_PDT001041525.1_genomic	B2
GCA_015087115.1_PDT000856578.1_genomic	B2
GCA_020872165.1_PDT000809006.1_genomic	B2
NRG_857C	B2
LF82	B2
GCA_023885525.1_ASM2388552v1_genomic	B2
GCA_023890945.1_ASM2389094v1_genomic	B2
GCA_013064025.1_PDT000354877.1_genomic	B2
GCA_025143685.1_ASM2514368v1_genomic	B2
GCA_012870635.1_PDT000713513.1_genomic	B2
GCA_020870515.1_PDT000809148.1_genomic	B2
GCA_014462805.1_PDT000827863.1_genomic	B2
GCA_023746865.1_PDT001329724.1_genomic	B2
YN-111	B2
GCA_016767775.1_ASM1676777v1_genomic	B2
GCA_028575455.1_PDT001611343.1_genomic	B2
GCA_022131085.1_ASM2213108v1_genomic	B2
YN-70	B2
GCA_026232595.1_ASM2623259v1_genomic	B2
GCA_027268055.1_PDT001541945.1_genomic	B2
GCA_014089125.1_PDT000803292.1_genomic	B2
GCA_024424775.1_PDT001367522.1_genomic	B2
GCA_021295415.1_ASM2129541v1_genomic	B2
GCA_013018495.1_PDT000427491.1_genomic	B2
YN-99	B2
YN-16	B2
GCA_018181275.1_PDT001012749.1_genomic	B2
GCA_012862405.1_PDT000713817.1_genomic	B2
GCA_025850775.1_PDT001466150.1_genomic	B2
536	B2
GCA_029488425.1_PDT001673157.1_genomic	B2
GCA_026676875.1_PDT001513324.1_genomic	B2
GCA_023894725.1_ASM2389472v1_genomic	B2
GCA_014485015.1_PDT000829544.1_genomic	B2
GCA_012917765.2_ASM1291776v2_genomic	B2
GCA_013395385.1_ASM1339538v1_genomic	B2
GCA_003812625.1_ASM381262v1_genomic	B2
GCA_902841765.1_B1784_genomic	B2
GCA_003300975.1_ASM330097v1_genomic	B2
GCA_005388585.1_ASM538858v1_genomic	B2
YN-10	B2
YN-21	B2
YN-72	B2
YN-36	B2
GCA_014683185.1_PDT000435215.1_genomic	B2
YN-113	B2
GCA_025284395.1_PDT001421427.1_genomic	B2
GCA_029082685.1_ASM2908268v1_genomic	B2
YN-112	B2
GCA_023774035.1_PDT001325531.1_genomic	B2
GCA_020086345.1_ASM2008634v1_genomic	B2
YN-43	B2
YN-26	B2
GCA_014516025.1_PDT000829456.1_genomic	B2
GCA_023825035.1_PDT001325560.1_genomic	B2
YN-97	B2
YN-39	B2
YN-69	B2
YN-87	B2
YN-85	B2
GCA_016458085.1_ASM1645808v1_genomic	B2
YN-94	B2
GCA_015923505.1_PDT000897741.1_genomic	B2
GCA_025890275.1_PDT001469336.1_genomic	B2
GCA_023571845.1_ASM2357184v1_genomic	B2
GCA_020085895.1_ASM2008589v1_genomic	B2
GCA_014154805.1_PDT000806298.1_genomic	B2
YN-107	B2
YN-31	B2
GCA_014081365.1_PDT000802663.1_genomic	B2
GCA_012071745.1_PDT000395105.1_genomic	B2
GCA_026306765.1_ASM2630676v1_genomic	D
GCA_025529505.1_PDT001439033.1_genomic	D
GCA_013609075.1_ASM1360907v1_genomic	D
GCA_020368185.1_PDT000188078.2_genomic	D
YN-105	D
GCA_907163285.1_PBIO242_genomic	D
GCA_013011625.1_PDT000432060.1_genomic	D
SMS-3-5	D
GCA_019201765.1_ASM1920176v1_genomic	D
GCA_011077515.1_ASM1107751v1_genomic	D
GCA_018043105.1_PDT000857831.1_genomic	D
IAI39	D
GCA_028498695.1_PDT001603760.1_genomic	D
GCA_002885725.2_ASM288572v2_genomic	D
CE10	D
YN-57	D
GCA_003292295.1_ASM329229v1_genomic	D
YN-49	D
YN-110	D
GCA_022141225.1_PDT001244406.1_genomic	D
GCA_006543085.1_ASM654308v1_genomic	D
YN-41	D
YN-8	D
GCA_015700935.1_ASM1570093v1_genomic	D
GCA_014808215.1_ASM1480821v1_genomic	D
GCA_014766315.1_PDT000848395.1_genomic	D
YN-45	D
YN-86	D
GCA_013185385.1_ASM1318538v1_genomic	D
GCA_013037385.1_PDT000421787.1_genomic	D
GCA_013065205.1_PDT000344433.1_genomic	E
GCA_029450155.1_PDT001671453.1_genomic	E
GCA_015048245.1_PDT000857617.1_genomic	E
GCA_004797085.1_ASM479708v1_genomic	E
GCA_026135685.1_ASM2613568v1_genomic	E
GCA_026423715.1_PDT001501788.1_genomic	E
GCA_011875175.1_PDT000576244.2_genomic	E
GCA_023019625.1_PDT001289919.1_genomic	E
GCA_017050915.1_PDT000953482.1_genomic	E
GCA_024754195.1_ASM2475419v1_genomic	E
GCA_009797975.1_ASM979797v1_genomic	E
GCA_009820775.1_ASM982077v1_genomic	E
GCA_002134645.1_ASM213464v1_genomic	E
GCA_014602715.1_PDT000836777.1_genomic	E
GCA_014329635.1_ASM1432963v1_genomic	E
GCA_027556845.1_PDT001552519.1_genomic	E
YN-80	E
YN-35	E
CB9615	E
RM12579	E
GCA_018508065.1_PDT001047165.1_genomic	E
GCA_011915445.1_PDT000559289.2_genomic	E
GCA_025254945.1_PDT001424060.1_genomic	E
GCA_012883415.1_PDT000710225.1_genomic	E
GCA_011888645.1_PDT000563735.2_genomic	E
GCA_019877745.1_PDT001122626.1_genomic	E
GCA_012405805.1_PDT000242293.3_genomic	E
GCA_013162755.1_PDT000743778.1_genomic	E
GCA_012747195.1_PDT000137372.3_genomic	E
GCA_012660305.1_PDT000667878.2_genomic	E
GCA_014443895.1_PDT000060984.3_genomic	E
GCA_027972615.1_PDT001581402.1_genomic	E
GCA_017678025.1_PDT000993799.1_genomic	E
GCA_012125435.1_PDT000366095.2_genomic	E
GCA_018320685.1_ASM1832068v1_genomic	E
GCA_023763745.1_PDT001323309.1_genomic	E
GCA_019575635.1_PDT001108088.1_genomic	E
GCA_025931695.1_PDT001471654.1_genomic	E
GCA_011965345.1_PDT000548875.2_genomic	E
GCA_011817905.1_PDT000641242.2_genomic	E
GCA_012060685.1_PDT000407621.2_genomic	E
Xuzhou21	E
GCA_012127775.1_PDT000365687.2_genomic	E
GCA_022886635.1_PDT001280361.1_genomic	E
GCA_004766565.1_ASM476656v1_genomic	E
EDL933	E
GCA_012140605.1_PDT000356143.2_genomic	E
GCA_020395165.1_PDT001146556.1_genomic	E
GCA_020660965.1_PDT001163653.1_genomic	E
GCA_000193955.2_ASM19395v2_genomic	E
GCA_012703055.1_PDT000683486.1_genomic	E
GCA_011841685.1_PDT000616411.2_genomic	E
GCA_012566045.1_PDT000156894.3_genomic	E
GCA_014594255.1_PDT000836514.1_genomic	E
GCA_013798345.1_PDT000748895.1_genomic	E
GCA_025855955.1_PDT001465889.1_genomic	E
GCA_012148825.1_PDT000351575.2_genomic	E
GCA_015529085.1_PDT000891493.1_genomic	E
GCA_012193605.1_PDT000311075.3_genomic	E
GCA_012237875.1_PDT000315867.2_genomic	E
GCA_024924425.1_PDT001409039.1_genomic	E
GCA_011918565.1_PDT000544565.2_genomic	E
GCA_012309245.1_PDT000274292.3_genomic	E
GCA_011920965.1_PDT000556464.2_genomic	E
GCA_012437895.1_PDT000225464.3_genomic	E
GCA_019601615.1_PDT001109062.1_genomic	E
GCA_012129735.1_PDT000360438.2_genomic	E
GCA_019358755.1_PDT001096361.1_genomic	E
GCA_002176355.1_ASM217635v1_genomic	E
GCA_011891225.1_PDT000554105.2_genomic	E
GCA_011950105.1_PDT000498987.2_genomic	E
GCA_024805045.1_PDT001400803.1_genomic	E
GCA_000614305.2_Ec2011EL-2286_genomic	E
TW14359	E
EC4115	E
GCA_012046895.1_PDT000417227.2_genomic	E
GCA_023202795.1_PDT001297221.1_genomic	E
GCA_012558645.1_PDT000157852.3_genomic	E
GCA_020462865.1_PDT001148963.1_genomic	E
GCA_019507505.1_PDT001106294.1_genomic	E
GCA_019531815.1_PDT001102797.1_genomic	E
GCA_018071625.1_PDT000824022.1_genomic	E
GCA_012011985.1_PDT000465581.2_genomic	E
GCA_009495495.1_ASM949549v1_genomic	E
GCA_012349325.1_PDT000258728.3_genomic	E
GCA_017106885.1_PDT000973866.1_genomic	E
GCA_015032725.1_PDT000869449.1_genomic	E
GCA_015266475.1_PDT000881087.1_genomic	E
GCA_013762345.1_PDT000760136.1_genomic	E
GCA_012361475.1_PDT000253486.3_genomic	E
GCA_016768135.1_ASM1676813v1_genomic	E
GCA_011862625.1_PDT000587574.2_genomic	E
GCA_014440865.1_PDT000061132.3_genomic	E
GCA_011935005.1_PDT000519377.2_genomic	E
GCA_004267785.2_PDT000390562.2_genomic	E
GCA_004185385.2_PDT000337251.2_genomic	E
GCA_001281795.1_ASM128179v1_genomic	E
GCA_012178705.1_PDT000332733.2_genomic	E
GCA_011908025.1_PDT000548377.2_genomic	E
GCA_025161415.1_PDT001414198.1_genomic	E
GCA_025141615.1_PDT001413577.1_genomic	E
GCA_019492445.1_PDT001105764.1_genomic	E
GCA_019844635.1_PDT001120858.1_genomic	E
GCA_002538435.1_ASM253843v1_genomic	E
GCA_011852925.1_PDT000600049.2_genomic	E
GCA_022666655.2_NCSU_EC06YS_1_genomic	E
GCA_021418105.1_PDT001218276.1_genomic	E
GCA_015316765.1_ASM1531676v1_genomic	E
GCA_002324225.1_ASM232422v1_genomic	E
GCA_002058765.1_ASM205876v1_genomic	E
GCA_910664955.1_TA159_genomic	E
GCA_012622185.1_PDT000618543.1_genomic	E
GCA_017761525.1_PDT000981910.1_genomic	E
GCA_021583815.1_PDT001230031.1_genomic	E
GCA_012711195.1_PDT000120813.2_genomic	A
GCA_023590325.1_PDT001316249.1_genomic	A
GCA_012362095.1_PDT000253159.3_genomic	A
GCA_029308095.1_PDT001663967.1_genomic	A
GCA_012251285.1_PDT000468326.1_genomic	A
GCA_000355155.2_ASM35515v2_genomic	A
GCA_025713265.1_PDT001454274.1_genomic	A
GCA_012351365.1_PDT000496905.1_genomic	A
GCA_028525695.1_ASM2852569v1_genomic	A
GCA_012991425.1_PDT000566081.1_genomic	A
ATCC_8739	A
GCA_019595775.1_PDT001108832.1_genomic	A
GCA_029112715.1_ASM2911271v1_genomic	A
GCA_018208275.1_ASM1820827v1_genomic	A
GCA_025421095.1_ASM2542109v1_genomic	A
GCA_023243985.1_ASM2324398v1_genomic	A
HS	A
GCA_025470515.1_PDT001436250.1_genomic	A
GCA_020147145.1_ASM2014714v1_genomic	A
GCA_012095045.1_PDT000384482.1_genomic	A
GCA_028662655.1_PDT001616952.1_genomic	A
GCA_025411885.1_PDT001434030.1_genomic	A
GCA_023830755.1_PDT001326815.1_genomic	A
GCA_012992765.1_PDT000566012.1_genomic	A
GCA_025302355.1_PDT001420546.1_genomic	A
GCA_020453955.1_PDT001149411.1_genomic	A
GCA_025284035.1_PDT001421474.1_genomic	A
YN-13	A
BL21DE3	A
REL606	A
YN-103	A
YN-102	A
YN-52	A
GCA_028575575.1_PDT001611349.1_genomic	A
GCA_024753865.1_ASM2475386v1_genomic	A
GCA_025329455.1_PDT001424809.1_genomic	A
GCA_002741335.1_ASM274133v1_genomic	A
GCA_025525215.1_PDT001439233.1_genomic	A
GCA_027461185.1_PDT001548625.1_genomic	A
GCA_018565625.1_PDT001039907.1_genomic	A
GCA_021646755.1_ASM2164675v1_genomic	A
GCA_026800055.1_ASM2680005v1_genomic	A
GCA_026408805.1_PDT001498002.1_genomic	A
GCA_000357965.2_ASM35796v2_genomic	A
GCA_016660365.1_PDT000935272.1_genomic	A
H10407	A
YN-17	A
GCA_013074725.1_PDT000323507.1_genomic	A
GCA_018581025.1_PDT001039631.1_genomic	A
GCA_002229235.1_ASM222923v1_genomic	A
GCA_028668415.1_PDT001617260.1_genomic	A
YN-66	A
GCA_026615385.1_ASM2661538v1_genomic	A
GCA_016970075.1_PDT000969282.1_genomic	A
GCA_023039975.1_PDT001288357.1_genomic	A
GCA_013772045.1_PDT000755465.1_genomic	A
GCA_013079285.1_PDT000181740.2_genomic	A
YN-90	A
GCA_012170175.1_PDT000460007.1_genomic	A
YN-14	A
GCA_022871665.1_PDT001281115.1_genomic	A
YN-3	A
GCA_003302265.1_ASM330226v1_genomic	A
GCA_018463945.1_PDT001044231.1_genomic	A
YN-92	A
YN-32	A
YN-11	A
GCA_018565385.1_PDT001039800.1_genomic	A
GCA_900236145.1_NC86S1_genomic	A
GCA_025721055.1_PDT001454710.1_genomic	A
GCA_014187635.1_PDT000809408.1_genomic	A
GCA_016856485.1_PDT000934054.1_genomic	A
GCA_900482355.1_17651_4_63_genomic	A
GCA_900603125.1_107.48_genomic	A
BW2952	A
DH10B	A
DH1	A
GCA_025254465.1_ASM2525446v1_genomic	A
K12_MG1655	A
W3110	A
GCA_016811875.1_ASM1681187v1_genomic	A
GCA_015534855.1_ASM1553485v1_genomic	A
GCA_900479965.1_17261_8_6_genomic	A
GCA_018581205.1_PDT001039617.1_genomic	A
GCA_012338535.1_PDT000495320.1_genomic	A
GCA_000713235.1_ASM71323v1_genomic	A
YN-37	A
GCA_002216915.1_ASM221691v1_genomic	A
GCA_028504125.1_PDT001603491.1_genomic	A
GCA_022977205.1_ASM2297720v1_genomic	A
GCA_004767475.1_ASM476747v1_genomic	A
GCA_012321125.1_PDT000277720.2_genomic	A
GCA_025430975.1_PDT001429880.1_genomic	A
GCA_026065235.1_PDT001475962.1_genomic	A
GCA_027279005.1_ASM2727900v1_genomic	A
GCA_019011725.1_PDT001076095.1_genomic	A
GCA_017032755.1_PDT000954716.1_genomic	A
GCA_019077985.1_PDT001079630.1_genomic	A
GCA_012316225.1_PDT000271360.2_genomic	A
GCA_017980765.1_PDT000990234.1_genomic	A
GCA_001575785.1_ASM157578v1_genomic	A
GCA_026307075.1_ASM2630707v1_genomic	A
GCA_026213035.1_PDT001487108.1_genomic	A
GCA_910573005.1_F1T3-S21_genomic	A
GCA_018564405.1_PDT001040001.1_genomic	A
GCA_023368895.1_PDT001307976.1_genomic	A
GCA_003290755.1_ASM329075v1_genomic	A
GCA_028041115.1_PDT001581938.1_genomic	A
UMNK88	A
GCA_025640505.1_PDT001445869.1_genomic	A
GCA_002099495.1_ASM209949v1_genomic	A
GCA_018579885.1_PDT001039712.1_genomic	A
GCA_014329375.1_ASM1432937v1_genomic	A
GCA_013074485.1_ASM1307448v1_genomic	A
GCA_018028515.1_PDT000934526.1_genomic	A
GCA_003292955.1_ASM329295v1_genomic	A
GCA_012832635.1_PDT000034484.3_genomic	A
GCA_028436285.1_ASM2843628v1_genomic	A
GCA_012836375.1_PDT000003803.2_genomic	A
GCA_027677895.1_ASM2767789v1_genomic	A
GCA_027678455.1_ASM2767845v1_genomic	A
GCA_015094715.1_PDT000855961.1_genomic	A
GCA_021441985.1_ASM2144198v1_genomic	A
GCA_017226415.1_PDT000940737.1_genomic	B1
GCA_903972525.1_004-003_genomic	B1
GCA_001616575.1_ASM161657v1_genomic	B1
GCA_017801495.1_PDT000998704.1_genomic	B1
GCA_012433315.1_PDT000231258.3_genomic	B1
GCA_021824735.1_PDT001235868.1_genomic	B1
GCA_019355315.1_PDT001096498.1_genomic	B1
GCA_024920025.1_PDT001407645.1_genomic	B1
GCA_016569555.1_PDT000264891.3_genomic	B1
GCA_013521535.1_PDT000783876.1_genomic	B1
GCA_027559505.1_PDT001552375.1_genomic	B1
GCA_022681105.1_PDT001274160.1_genomic	B1
GCA_018090585.1_PDT000404032.2_genomic	B1
GCA_018225225.1_PDT001017812.1_genomic	B1
GCA_016542945.1_PDT000796167.1_genomic	B1
GCA_016562045.1_PDT000243721.3_genomic	B1
GCA_022874365.1_PDT001280993.1_genomic	B1
GCA_016538195.1_PDT000855550.1_genomic	B1
GCA_011825575.1_PDT000634612.2_genomic	B1
11128	B1
GCA_011983565.1_PDT000491512.2_genomic	B1
GCA_012908105.1_PDT000150681.3_genomic	B1
GCA_024950505.1_PDT001392561.1_genomic	B1
GCA_027925625.1_ASM2792562v1_genomic	B1
GCA_027925685.1_ASM2792568v1_genomic	B1
GCA_027959165.1_PDT001578970.1_genomic	B1
GCA_020458465.1_PDT001149299.1_genomic	B1
GCA_012436475.1_PDT000227328.3_genomic	B1
GCA_012653785.1_PDT000669404.1_genomic	B1
GCA_022946935.1_PDT001276355.1_genomic	B1
GCA_011927005.1_PDT000532169.2_genomic	B1
GCA_013739335.1_PDT000762342.1_genomic	B1
GCA_022612625.1_PDT001269349.1_genomic	B1
GCA_023092825.1_PDT001292864.1_genomic	B1
GCA_012447045.1_PDT000221968.3_genomic	B1
GCA_011927365.1_PDT000532402.2_genomic	B1
GCA_000752435.1_FHI1_genomic	B1
GCA_015539095.1_PDT000891933.1_genomic	B1
GCA_025114905.1_PDT001412505.1_genomic	B1
GCA_026086735.1_PDT001412945.1_genomic	B1
11368	B1
GCA_025606855.1_PDT001444445.1_genomic	B1
GCA_022654735.1_PDT001270687.1_genomic	B1
GCA_012925525.1_PDT000725640.1_genomic	B1
GCA_011836035.1_PDT000621280.2_genomic	B1
GCA_017193895.1_PDT000943145.1_genomic	B1
GCA_011914225.1_PDT000562730.2_genomic	B1
GCA_012802035.1_PDT000083134.3_genomic	B1
GCA_012715475.1_PDT000114765.3_genomic	B1
GCA_002924185.1_ASM292418v1_genomic	B1
GCA_012724015.1_PDT000106296.3_genomic	B1
GCA_019287455.1_PDT001092798.1_genomic	B1
GCA_019994225.1_PDT001130238.1_genomic	B1
GCA_022878225.1_PDT001283121.1_genomic	B1
GCA_011846945.1_PDT000605099.2_genomic	B1
GCA_001039125.2_ASM103912v2_genomic	B1
GCA_012583115.1_PDT000151416.3_genomic	B1
GCA_012122475.1_PDT000366310.2_genomic	B1
GCA_012078015.1_PDT000393030.2_genomic	B1
GCA_012020845.1_PDT000430570.2_genomic	B1
GCA_022629295.1_PDT001270392.1_genomic	B1
GCA_014601595.1_PDT000836839.1_genomic	B1
GCA_005388805.1_ASM538880v1_genomic	B1
GCA_025139245.1_PDT001413449.1_genomic	B1
GCA_019883605.1_PDT001123289.1_genomic	B1
GCA_017076075.1_PDT000951018.1_genomic	B1
GCA_021551235.1_PDT001228630.1_genomic	B1
GCA_028651935.1_ASM2865193v1_genomic	B1
GCA_025421955.1_ASM2542195v1_genomic	B1
GCA_019491605.1_PDT001105388.1_genomic	B1
GCA_014879215.1_ASM1487921v1_genomic	B1
YN-25	B1
GCA_900636005.1_38389_A01_genomic	B1
GCA_024380375.1_ASM2438037v1_genomic	B1
GCA_029303695.1_PDT001663797.1_genomic	B1
GCA_012059445.1_PDT000407914.1_genomic	B1
GCA_012162105.1_PDT000439404.1_genomic	B1
GCA_027986485.1_ASM2798648v1_genomic	B1
YN-51	B1
GCA_022969835.1_ASM2296983v1_genomic	B1
GCA_012218125.1_PDT000302828.3_genomic	B1
GCA_001900535.1_ASM190053v1_genomic	B1
GCA_001607715.1_ASM160771v1_genomic	B1
GCA_026493485.1_PDT001503825.1_genomic	B1
GCA_013059665.1_PDT000365312.1_genomic	B1
GCA_028605245.1_PDT001612571.1_genomic	B1
GCA_022493875.1_ASM2249387v1_genomic	B1
GCA_904831825.1_L3_E36_ETEC_genomic	B1
GCA_002116555.1_ASM211655v1_genomic	B1
GCA_005393745.1_ASM539374v1_genomic	B1
GCA_017076335.1_PDT000951011.1_genomic	B1
E24377A	B1
GCA_024268695.1_PDT001359504.1_genomic	B1
GCA_024687465.1_PDT001381399.1_genomic	B1
GCA_017759615.1_PDT000982015.1_genomic	B1
GCA_029040455.1_PDT001652690.1_genomic	B1
GCA_025430115.1_PDT001429933.1_genomic	B1
YN-63	B1
GCA_023637605.1_PDT001321359.1_genomic	B1
GCA_002513105.1_ASM251310v1_genomic	B1
GCA_019385695.1_PDT001096756.1_genomic	B1
GCA_022976655.1_ASM2297665v1_genomic	B1
GCA_002458485.1_ASM245848v1_genomic	B1
GCA_904842415.1_PLATE1_C11_genomic	B1
GCA_002463665.1_ASM246366v1_genomic	B1
GCA_012684465.1_PDT000683389.1_genomic	B1
GCA_022410455.1_ASM2241045v1_genomic	B1
GCA_001615785.1_ASM161578v1_genomic	B1
GCA_900478445.1_17261_7_12_genomic	B1
GCA_017785135.1_PDT000977218.1_genomic	B1
GCA_943733345.1_ec_102833_genomic	B1
GCA_027223345.1_PDT001541874.1_genomic	B1
GCA_012697385.1_PDT000688697.1_genomic	B1
GCA_902838405.1_TA450_genomic	B1
GCA_019895785.1_PDT001125008.1_genomic	B1
GCA_019907835.1_PDT001125704.1_genomic	B1
GCA_002906365.1_ASM290636v1_genomic	B1
GCA_002942525.1_ASM294252v1_genomic	B1
GCA_023043375.1_PDT001288140.1_genomic	B1
GCA_013374945.1_ASM1337494v1_genomic	B1
GCA_011603285.1_ASM1160328v1_genomic	B1
GCA_021085245.2_PDT001197755.2_genomic	B1
GCA_025261465.1_ASM2526146v1_genomic	B1
GCA_012618505.1_PDT000625994.1_genomic	B1
GCA_020689585.1_PDT001166174.1_genomic	B1
GCA_020051295.1_ASM2005129v1_genomic	B1
GCA_002379285.1_ASM237928v1_genomic	B1
GCA_021356905.1_PDT001215720.1_genomic	B1
GCA_902810215.1_SC433_genomic	B1
GCA_012249155.1_PDT000471045.1_genomic	B1
GCA_024583795.1_ASM2458379v1_genomic	B1
GCA_002520055.1_ASM252005v1_genomic	B1
GCA_002512685.1_ASM251268v1_genomic	B1
GCA_012036405.1_ASM1203640v1_genomic	B1
GCA_907165965.1_F1T1-M44_genomic	B1
GCA_019985275.1_PDT001129881.1_genomic	B1
GCA_021219095.1_PDT001204662.1_genomic	B1
GCA_025547635.1_ASM2554763v1_genomic	B1
GCA_026237995.1_ASM2623799v1_genomic	B1
GCA_028911115.1_PDT001645761.1_genomic	B1
GCA_023615905.1_PDT001318164.1_genomic	B1
GCA_016697285.1_PDT000937629.1_genomic	B1
GCA_028635705.1_ASM2863570v1_genomic	B1
GCA_023838405.1_ASM2383840v1_genomic	B1
GCA_014942405.1_PDT000863796.1_genomic	B1
GCA_025525815.1_PDT001439201.1_genomic	B1
GCA_025292275.1_PDT001421073.1_genomic	B1
GCA_014170995.1_ASM1417099v1_genomic	B1
GCA_012117665.1_PDT000428391.1_genomic	B1
GCA_021869565.1_ASM2186956v1_genomic	B1
GCA_021541295.1_PDT001227880.1_genomic	B1
GCA_014546425.1_PDT000834930.1_genomic	B1
GCA_014528115.1_ASM1452811v1_genomic	B1
GCA_012253025.1_PDT000468131.1_genomic	B1
GCA_017253875.1_PDT000976828.1_genomic	B1
GCA_904810175.1_24742_1_49_genomic	B1
GCA_025891535.1_PDT001469422.1_genomic	B1
GCA_012850755.1_PDT000716360.1_genomic	B1
12009	B1
GCA_011974075.1_PDT000491935.2_genomic	B1
GCA_012583575.1_PDT000151171.3_genomic	B1
GCA_020306545.1_PDT000576866.2_genomic	B1
GCA_012735775.1_PDT000110599.3_genomic	B1
GCA_019069285.1_PDT001079124.1_genomic	B1
GCA_012010545.1_PDT000465870.2_genomic	B1
GCA_015246215.1_PDT000879959.1_genomic	B1
GCA_011948225.1_PDT000499247.2_genomic	B1
GCA_012778015.1_PDT000088591.3_genomic	B1
GCA_025197805.1_PDT001414723.1_genomic	B1
GCA_003768625.2_PDT000399934.2_genomic	B1
GCA_012640695.1_PDT000141135.3_genomic	B1
GCA_018225245.1_PDT001017811.1_genomic	B1
GCA_012166175.1_PDT000336572.2_genomic	B1
GCA_012087455.1_PDT000387684.2_genomic	B1
GCA_018288995.1_PDT001019235.1_genomic	B1
GCA_012676645.1_PDT000135346.3_genomic	B1
GCA_016766215.1_PDT000106213.5_genomic	B1
GCA_012081155.1_PDT000390447.2_genomic	B1
GCA_015374985.1_PDT000885266.1_genomic	B1
GCA_022902055.1_PDT001279615.1_genomic	B1
GCA_011823075.1_PDT000636724.2_genomic	B1
GCA_021763465.1_PDT001235365.1_genomic	B1
GCA_012809915.1_PDT000069410.3_genomic	B1
GCA_024869055.1_PDT001397935.1_genomic	B1
GCA_012774395.1_PDT000705819.1_genomic	B1
GCA_022666395.1_PDT001264607.1_genomic	B1
GCA_020272805.1_PDT000788107.1_genomic	B1
GCA_020327335.1_PDT000344872.2_genomic	B1
GCA_012378295.1_PDT000504795.1_genomic	B1
GCA_016681915.1_PDT000934040.1_genomic	B1
GCA_009762195.1_ASM976219v1_genomic	B1
GCA_001561635.1_ASM156163v1_genomic	B1
GCA_015007915.1_PDT000867865.1_genomic	B1
55989	B1
2009EL-2071	B1
2009EL-2050	B1
GCA_000967155.1_HUSEC2011CHR1_genomic	B1
