## Supplementary Data 3 for "Intra-genomic genes-to-genes correlation enables bacterial genome representation": cgST_EC2.csv

GCA_018510045.1_PDT001047065.1_genomic	B1
GCA_000354455.1_ASM35445v1_genomic	B1
GCA_003956425.1_ASM395642v1_genomic	B1
GCA_001616495.1_ASM161649v1_genomic	B1
GCA_012080635.1_PDT000390718.1_genomic	B1
GCA_011924025.1_PDT000534070.2_genomic	B1
GCA_011940575.1_PDT000504860.2_genomic	B1
GCA_013546775.1_PDT000783590.1_genomic	B1
GCA_001309565.1_ASM130956v1_genomic	B1
GCA_001039075.2_ASM103907v2_genomic	B1
GCA_025307315.1_PDT001420336.1_genomic	B1
GCA_012792475.1_PDT000084134.3_genomic	B1
GCA_023773125.1_PDT001322360.1_genomic	B1
GCA_012116315.1_PDT000372141.2_genomic	B1
GCA_020301125.1_PDT000690310.1_genomic	B1
11368	B1
GCA_002769575.1_ASM276957v1_genomic	B1
GCA_014553595.1_PDT000834483.1_genomic	B1
GCA_020344995.1_PDT000293118.3_genomic	B1
GCA_021301655.1_PDT001212340.1_genomic	B1
GCA_026116625.1_PDT001482939.1_genomic	B1
GCA_022020255.1_PDT001240734.1_genomic	B1
GCA_012470275.1_PDT000209180.3_genomic	B1
GCA_012793535.1_PDT000084025.3_genomic	B1
GCA_018011315.1_PDT001006454.1_genomic	B1
GCA_017726315.1_PDT000989029.1_genomic	B1
GCA_011943225.1_PDT000503439.2_genomic	B1
GCA_029274245.1_PDT001663519.1_genomic	B1
GCA_019485705.1_PDT001103567.1_genomic	B1
GCA_020346085.1_PDT000287905.3_genomic	B1
GCA_004766755.1_ASM476675v1_genomic	B1
GCA_017741395.1_PDT000983962.1_genomic	B1
GCA_002770175.1_ASM277017v1_genomic	B1
GCA_011991165.1_PDT000468485.2_genomic	B1
GCA_003758605.2_PDT000399375.2_genomic	B1
GCA_023058015.1_PDT001290683.1_genomic	B1
GCA_024937385.1_PDT001393797.1_genomic	B1
GCA_005390485.1_ASM539048v1_genomic	B1
GCA_012898325.1_PDT000127724.3_genomic	B1
GCA_024324075.1_PDT001363219.1_genomic	B1
11128	B1
GCA_020350985.1_PDT000275723.3_genomic	B1
GCA_012357915.1_PDT000254241.3_genomic	B1
GCA_020324195.1_PDT000368337.2_genomic	B1
GCA_019845455.1_PDT001120876.1_genomic	B1
GCA_018093265.1_PDT000205381.3_genomic	B1
GCA_021085045.1_PDT001197790.1_genomic	B1
GCA_016560505.1_PDT000282452.3_genomic	B1
GCA_022874365.1_PDT001280993.1_genomic	B1
GCA_016543785.1_PDT000783595.1_genomic	B1
GCA_016549595.1_PDT000600804.2_genomic	B1
GCA_023187755.1_PDT001296140.1_genomic	B1
GCA_018016875.1_PDT000993568.1_genomic	B1
GCA_911104825.1_STEC_SHEEP_VTEC-6R_genomic	B1
GCA_014710275.1_PDT000842882.1_genomic	A
GCA_003956405.1_ASM395640v1_genomic	A
GCA_028593835.1_ASM2859383v1_genomic	A
GCA_900490665.1_De_novo_assembly_of_KCRI_isolate_RDK36_4_genomic	A
GCA_003983755.1_ASM398375v1_genomic	A
GCA_902499825.1_BB1400_assembly_illumina_genomic	A
GCA_012150125.1_PDT000344880.2_genomic	A
GCA_028523645.1_PDT001607957.1_genomic	A
GCA_020125675.1_PDT000975255.1_genomic	A
GCA_020890705.1_PDT001175050.1_genomic	A
GCA_024459575.1_PDT001369366.1_genomic	A
GCA_012832495.1_PDT000034496.2_genomic	A
GCA_017679145.1_PDT000993516.1_genomic	A
GCA_020105375.1_ASM2010537v1_genomic	A
GCA_019971035.1_ASM1997103v1_genomic	A
GCA_024132905.1_PDT001351296.1_genomic	A
GCA_016660765.1_PDT000935234.1_genomic	A
ATCC_8739	A
GCA_001910925.1_ASM191092v1_genomic	A
GCA_017088485.1_ASM1708848v1_genomic	A
GCA_027262395.1_PDT001544303.1_genomic	A
HS	A
GCA_026406865.1_PDT001498022.1_genomic	A
GCA_013766665.1_PDT000756571.1_genomic	A
GCA_017352055.1_ASM1735205v1_genomic	A
GCA_012214605.1_PDT000306431.2_genomic	A
GCA_900449755.1_39304_G01_genomic	A
GCA_000459435.1_Esch_coli_HVH_221_4-3136817_V1_genomic	A
GCA_026408185.1_PDT001497951.1_genomic	A
GCA_016672425.1_PDT000934551.1_genomic	A
GCA_012321185.1_PDT000277719.2_genomic	A
GCA_002941945.1_ASM294194v1_genomic	A
GCA_025522215.1_PDT001439402.1_genomic	A
GCA_021425625.1_PDT001218309.1_genomic	A
BL21DE3	A
REL606	A
GCA_012255965.1_PDT000480397.1_genomic	A
GCA_012992845.1_PDT000566006.1_genomic	A
GCA_026781695.1_PDT001519538.1_genomic	A
GCA_019366705.1_ASM1936670v1_genomic	A
GCA_025635485.1_PDT001446225.1_genomic	A
GCA_012820605.1_PDT000062948.2_genomic	A
GCA_014414685.1_PDT000323644.1_genomic	A
GCA_018807725.1_PDT001049679.1_genomic	A
GCA_022944355.1_PDT001276488.1_genomic	A
GCA_016684375.1_PDT000933900.1_genomic	A
GCA_009793805.1_ASM979380v1_genomic	A
GCA_018347505.1_PDT000978137.1_genomic	A
GCA_025155115.1_ASM2515511v1_genomic	A
GCA_003293445.1_ASM329344v1_genomic	A
UMNK88	A
GCA_012607935.1_PDT000640017.1_genomic	A
GCA_001912005.1_ASM191200v1_genomic	A
GCA_017117965.1_ASM1711796v1_genomic	A
GCA_024770715.1_PDT001384724.1_genomic	A
GCA_005250655.1_ASM525065v1_genomic	A
GCA_023061415.1_ASM2306141v1_genomic	A
GCA_023061495.1_ASM2306149v1_genomic	A
GCA_020266405.1_PDT000809373.1_genomic	A
GCA_029336475.1_PDT001665396.1_genomic	A
GCA_022524235.1_ASM2252423v1_genomic	A
GCA_015571875.1_ASM1557187v1_genomic	A
GCA_019840195.1_ASM1984019v1_genomic	A
GCA_024585965.1_ASM2458596v1_genomic	A
GCA_017903455.1_ASM1790345v1_genomic	A
GCA_025386065.1_PDT001429491.1_genomic	A
GCA_024523355.1_PDT001374302.1_genomic	A
GCA_025009045.1_PDT001387765.1_genomic	A
GCA_014576175.1_PDT000836318.1_genomic	A
GCA_000614435.2_Ec99-3165_genomic	A
H10407	A
GCA_025436815.1_ASM2543681v1_genomic	A
GCA_021567715.1_PDT001229510.1_genomic	A
GCA_016666285.1_PDT000934902.1_genomic	A
GCA_019367465.1_ASM1936746v1_genomic	A
GCA_015571955.1_ASM1557195v1_genomic	A
GCA_001030635.1_Esch_coli_BIDMC112_V1_genomic	A
GCA_900450115.1_40345_B01_genomic	A
GCA_900479005.1_17261_7_41_genomic	A
GCA_016858445.1_ASM1685844v1_genomic	A
GCA_019269255.1_ASM1926925v1_genomic	A
GCA_023653905.1_ASM2365390v1_genomic	A
GCA_011076985.1_ASM1107698v1_genomic	A
DH1	A
BW2952	A
DH10B	A
GCA_017684245.1_PDT000992892.1_genomic	A
GCA_900449215.1_38670_G01_genomic	A
GCA_013694005.1_ASM1369400v1_genomic	A
W3110	A
GCA_000010245.1_ASM1024v1_genomic	A
K12_MG1655	A
GCA_002966145.1_ASM296614v1_genomic	A
GCA_016811855.1_ASM1681185v1_genomic	A
GCA_016916575.1_ASM1691657v1_genomic	A
GCA_001276585.2_ASM127658v2_genomic	A
GCA_012533795.1_PDT000619662.1_genomic	A
GCA_900449035.1_38490_F02_genomic	A
GCA_012321125.1_PDT000277720.2_genomic	A
GCA_013404205.1_ASM1340420v1_genomic	A
GCA_017754665.1_PDT000983893.1_genomic	A
GCA_014271685.1_PDT000819662.1_genomic	A
GCA_946061055.1_GUYA_H64_genomic	A
GCA_018407105.1_PDT001041992.1_genomic	A
GCA_012879815.1_PDT000711058.1_genomic	A
GCA_900450005.1_39954_C01_genomic	A
GCA_025828455.1_ASM2582845v1_genomic	A
GCA_002485015.1_ASM248501v1_genomic	A
GCA_001615565.1_ASM161556v1_genomic	A
GCA_027984235.1_ASM2798423v1_genomic	A
GCA_012615005.1_PDT000627603.1_genomic	A
GCA_027116815.1_PDT001533088.1_genomic	A
GCA_900236095.1_A4157S3_genomic	A
GCA_002463695.1_ASM246369v1_genomic	A
GCA_014375645.1_PDT000344879.1_genomic	A
GCA_013066465.1_PDT000342666.1_genomic	A
GCA_026404745.1_PDT001498105.1_genomic	A
GCA_026327435.1_PDT001494729.1_genomic	A
GCA_009393295.1_ASM939329v1_genomic	A
GCA_026227375.1_ASM2622737v1_genomic	A
GCA_900480185.1_17328_2_37_genomic	A
GCA_022256455.1_PDT001250139.1_genomic	A
GCA_013012105.1_PDT000431919.1_genomic	A
GCA_002133365.1_ASM213336v1_genomic	A
GCA_019584115.1_ASM1958411v1_genomic	A
GCA_024604505.1_PDT001378925.1_genomic	A
GCA_029083265.1_ASM2908326v1_genomic	A
GCA_013370155.1_ASM1337015v1_genomic	A
GCA_017787785.1_PDT000997363.1_genomic	A
GCA_019178755.1_PDT001084276.1_genomic	A
GCA_017639045.1_ASM1763904v1_genomic	A
GCA_002192275.1_ASM219227v1_genomic	A
GCA_028085855.1_PDT001583657.1_genomic	A
GCA_022546095.1_ASM2254609v1_genomic	A
GCA_012448665.1_PDT000615886.1_genomic	A
GCA_022389805.1_PDT001253928.1_genomic	A
GCA_902829015.1_135_genomic	A
GCA_026686965.1_PDT001513445.1_genomic	A
GCA_026615455.1_ASM2661545v1_genomic	A
GCA_009394175.1_ASM939417v1_genomic	A
GCA_007012305.1_ASM701230v1_genomic	A
GCA_022558645.1_ASM2255864v1_genomic	A
GCA_019926475.1_ASM1992647v1_genomic	A
GCA_024917795.1_ASM2491779v1_genomic	A
GCA_013010805.1_PDT000434507.1_genomic	A
GCA_020282325.1_ASM2028232v1_genomic	A
GCA_017782285.1_PDT000978240.1_genomic	A
GCA_026738485.1_ASM2673848v1_genomic	A
GCA_028864005.1_ASM2886400v1_genomic	A
GCA_012076995.1_PDT000394724.1_genomic	A
GCA_019328485.1_PDT001095165.1_genomic	A
GCA_012010085.1_PDT000466211.2_genomic	A
GCA_009795595.1_ASM979559v1_genomic	A
GCA_021504495.1_ASM2150449v1_genomic	A
GCA_025140675.1_PDT001413062.1_genomic	A
GCA_020147285.1_ASM2014728v1_genomic	A
GCA_020147245.1_ASM2014724v1_genomic	A
GCA_014386705.1_PDT000343880.1_genomic	A
GCA_005402125.1_ASM540212v1_genomic	A
GCA_001735705.1_ASM173570v1_genomic	A
GCA_025891555.1_PDT001469423.1_genomic	A
GCA_025043095.1_PDT001385280.1_genomic	A
GCA_012329865.1_PDT000494412.1_genomic	A
GCA_014472485.1_PDT000828853.1_genomic	A
GCA_004771235.1_ASM477123v1_genomic	A
GCA_026776285.1_PDT001519340.1_genomic	A
GCA_012287165.1_PDT000532054.1_genomic	A
GCA_012338355.1_PDT000496080.1_genomic	A
GCA_900481655.1_17870_6_4_genomic	A
GCA_900481485.1_17870_6_3_genomic	A
GCA_025586075.1_PDT001442664.1_genomic	A
GCA_028472965.1_PDT001604354.1_genomic	A
GCA_025389475.1_PDT001429509.1_genomic	A
GCA_028436225.1_ASM2843622v1_genomic	A
GCA_025386165.1_PDT001429435.1_genomic	A
GCA_018180815.1_PDT001012767.1_genomic	A
GCA_025746895.1_PDT001455895.1_genomic	A
GCA_028539965.1_PDT001608496.1_genomic	A
GCA_025422065.1_ASM2542206v1_genomic	A
GCA_011032235.1_ASM1103223v1_genomic	A
GCA_026214165.1_PDT001487060.1_genomic	A
GCA_026011455.1_ASM2601145v1_genomic	A
GCA_018581825.1_PDT001039553.1_genomic	A
GCA_023917685.1_PDT001347267.1_genomic	A
GCA_012807335.1_PDT000047733.3_genomic	A
GCA_002228295.1_ASM222829v1_genomic	A
GCA_023596445.1_PDT001317136.1_genomic	A
GCA_016663505.1_PDT000935058.1_genomic	A
GCA_016113165.1_ASM1611316v1_genomic	A
GCA_012294185.1_PDT000517539.1_genomic	A
GCA_014686865.1_PDT000841240.1_genomic	A
GCA_024271575.1_ASM2427157v1_genomic	A
GCA_003357615.1_ASM335761v1_genomic	A
GCA_025050795.1_PDT001384787.1_genomic	A
GCA_024774205.1_PDT001384387.1_genomic	A
GCA_019468525.1_PDT001104582.1_genomic	E
GCA_015200825.1_PDT000851520.1_genomic	E
GCA_012382935.1_PDT000509496.1_genomic	E
GCA_016856685.1_PDT000933978.1_genomic	E
GCA_014210495.1_PDT000810012.1_genomic	E
GCA_009768055.1_ASM976805v1_genomic	E
GCA_009880735.1_ASM988073v1_genomic	E
GCA_016941255.1_PDT000972167.1_genomic	E
GCA_011926555.1_PDT000532333.2_genomic	E
GCA_013422265.1_ASM1342226v1_genomic	E
GCA_021253045.1_PDT001207998.1_genomic	E
GCA_012324955.1_PDT000270040.3_genomic	E
GCA_025988785.1_ASM2598878v1_genomic	E
GCA_014623405.1_ASM1462340v1_genomic	E
GCA_907175385.1_PAR17_2_genomic	E
GCA_900449945.1_39888_F01_genomic	E
GCA_016856025.1_PDT000934149.1_genomic	E
GCA_000249575.2_ASM24957v2_genomic	E
CB9615	E
RM12579	E
GCA_013168115.1_ASM1316811v1_genomic	E
GCA_028227235.1_PDT001594683.1_genomic	E
GCA_023402895.1_PDT001308871.1_genomic	E
GCA_012742035.1_PDT000147614.3_genomic	E
GCA_012579915.1_PDT000155138.3_genomic	E
GCA_018495955.1_PDT001045713.1_genomic	E
GCA_025685115.1_PDT001451747.1_genomic	E
GCA_012566285.1_PDT000157016.3_genomic	E
GCA_019438305.1_PDT001100730.1_genomic	E
GCA_012188325.1_PDT000325066.2_genomic	E
GCA_014436765.1_PDT000061407.3_genomic	E
GCA_011908315.1_PDT000548238.2_genomic	E
GCA_011898465.1_PDT000548616.2_genomic	E
GCA_011904505.1_PDT000548242.2_genomic	E
GCA_013506455.1_PDT000784273.1_genomic	E
GCA_013719865.1_PDT000764596.1_genomic	E
GCA_011907505.1_PDT000548360.2_genomic	E
GCA_018225605.1_PDT001017266.1_genomic	E
GCA_012142525.1_PDT000355475.2_genomic	E
GCA_012212705.1_PDT000306769.3_genomic	E
GCA_012323725.1_PDT000270677.3_genomic	E
GCA_012082555.1_PDT000389807.2_genomic	E
GCA_012900365.1_PDT000130425.3_genomic	E
GCA_027233005.1_PDT001543175.1_genomic	E
GCA_013480845.1_PDT000794003.1_genomic	E
GCA_011932255.1_PDT000523286.2_genomic	E
TW14359	E
GCA_018323025.1_ASM1832302v1_genomic	E
GCA_012916425.1_PDT000719943.1_genomic	E
GCA_015323665.1_PDT000884045.1_genomic	E
GCA_002134505.1_ASM213450v1_genomic	E
GCA_012092915.1_PDT000383968.2_genomic	E
GCA_023746335.1_PDT001329405.1_genomic	E
GCA_024550955.1_PDT001376881.1_genomic	E
GCA_012212285.1_PDT000307492.3_genomic	E
GCA_011871005.1_PDT000580809.2_genomic	E
GCA_020079525.1_PDT001133975.1_genomic	E
GCA_025616925.1_PDT001444806.1_genomic	E
GCA_011804865.1_PDT000654642.2_genomic	E
GCA_011950645.1_PDT000497730.2_genomic	E
GCA_026056695.1_PDT001480425.1_genomic	E
GCA_011976085.1_PDT000485856.2_genomic	E
GCA_012228665.1_PDT000307893.3_genomic	E
GCA_011860405.1_PDT000590313.2_genomic	E
GCA_024923945.1_PDT001409001.1_genomic	E
GCA_013549975.1_PDT000787471.1_genomic	E
GCA_012165655.1_PDT000336858.2_genomic	E
GCA_023635265.1_PDT001321161.1_genomic	E
GCA_018216515.1_PDT001016430.1_genomic	E
GCA_013525635.1_PDT000787162.1_genomic	E
GCA_011844895.1_PDT000610313.2_genomic	E
GCA_012496025.1_PDT000190127.3_genomic	E
GCA_012324105.1_PDT000270097.3_genomic	E
GCA_011944405.1_PDT000501777.2_genomic	E
GCA_025577345.1_PDT001442468.1_genomic	E
GCA_011822475.1_PDT000637508.2_genomic	E
GCA_011847085.1_PDT000604729.2_genomic	E
GCA_019815785.1_PDT001119605.1_genomic	E
GCA_011927325.1_PDT000532303.2_genomic	E
GCA_019555915.1_PDT001107358.1_genomic	E
EC4115	E
GCA_014812505.1_PDT000850437.1_genomic	E
GCA_012884995.1_PDT000708941.1_genomic	E
GCA_028230215.1_PDT001594656.1_genomic	E
GCA_020257965.1_PDT001144247.1_genomic	E
GCA_008931185.1_ASM893118v1_genomic	E
GCA_011915285.1_PDT000559202.2_genomic	E
GCA_012565085.1_PDT000157031.3_genomic	E
GCA_012488895.1_PDT000191522.3_genomic	E
GCA_000303355.2_ASM30335v2_genomic	E
GCA_012538275.1_PDT000163567.3_genomic	E
GCA_026474365.1_PDT001503036.1_genomic	E
GCA_014438105.1_PDT000061304.3_genomic	E
GCA_012157045.1_PDT000340818.2_genomic	E
GCA_012078225.1_PDT000394066.2_genomic	E
GCA_012144105.1_PDT000352836.2_genomic	E
GCA_001890345.1_ASM189034v1_genomic	E
GCA_019490225.1_PDT001105693.1_genomic	E
GCA_012397565.1_PDT000242409.3_genomic	E
GCA_012743555.1_PDT000147714.3_genomic	E
GCA_027971105.1_PDT001581412.1_genomic	E
GCA_024851245.1_PDT001398820.1_genomic	E
GCA_012562665.1_PDT000157257.3_genomic	E
GCA_013674675.1_PDT000769765.1_genomic	E
GCA_012104515.1_PDT000377121.2_genomic	E
GCA_012415625.1_PDT000241682.3_genomic	E
GCA_012333045.1_PDT000267689.3_genomic	E
GCA_014447235.1_PDT000060812.3_genomic	E
GCA_012385465.1_PDT000245465.3_genomic	E
GCA_012724235.1_PDT000106357.3_genomic	E
GCA_012689665.1_PDT000112592.3_genomic	E
GCA_002475845.1_ASM247584v1_genomic	E
GCA_012818055.1_PDT000063300.3_genomic	E
GCA_012058225.1_PDT000409264.2_genomic	E
GCA_012461205.1_PDT000217111.3_genomic	E
GCA_012331585.1_PDT000277069.3_genomic	E
GCA_020241545.1_PDT001141967.1_genomic	E
GCA_018320225.1_ASM1832022v1_genomic	E
GCA_003361155.1_ASM336115v1_genomic	E
EDL933	E
Xuzhou21	E
GCA_028227795.1_PDT001594671.1_genomic	E
GCA_002474245.1_ASM247424v1_genomic	E
GCA_002474265.1_ASM247426v1_genomic	E
GCA_015201245.1_PDT000851388.1_genomic	E
GCA_012038655.1_PDT000421009.2_genomic	E
GCA_012899765.1_PDT000128660.3_genomic	E
GCA_024111895.1_PDT001322932.1_genomic	E
GCA_012679205.1_PDT000127898.3_genomic	E
GCA_017734495.1_PDT000986137.1_genomic	E
GCA_012435735.1_PDT000227340.3_genomic	E
GCA_008727175.1_ASM872717v1_genomic	E
GCA_019393365.1_PDT001098076.1_genomic	E
GCA_024060655.1_PDT001348866.3_genomic	E
GCA_012458685.1_PDT000221665.3_genomic	E
GCA_018318205.1_ASM1831820v1_genomic	E
GCA_017270975.1_PDT000842644.1_genomic	E
GCA_022957625.1_PDT001275766.1_genomic	E
GCA_014610055.1_PDT000837218.1_genomic	E
GCA_021250265.1_PDT001207968.1_genomic	E
GCA_012440445.1_PDT000225312.3_genomic	E
GCA_011873185.1_PDT000580039.2_genomic	E
GCA_014622805.1_PDT000837300.1_genomic	E
GCA_012770875.1_PDT000096884.3_genomic	E
GCA_012060685.1_PDT000407621.2_genomic	E
GCA_005885915.1_ASM588591v1_genomic	E
GCA_012720535.1_PDT000110514.3_genomic	E
GCA_007922655.1_ASM792265v1_genomic	E
GCA_017026295.1_PDT000972278.1_genomic	E
GCA_012574665.1_PDT000155678.3_genomic	E
GCA_023797595.1_PDT001327478.1_genomic	E
GCA_012576405.1_PDT000155463.3_genomic	E
GCA_024940045.1_PDT001393651.1_genomic	E
GCA_012337115.1_PDT000264769.3_genomic	E
GCA_012555105.1_PDT000158842.3_genomic	E
GCA_020386875.1_PDT000065119.3_genomic	E
GCA_011846065.1_PDT000604999.2_genomic	E
GCA_020338515.1_PDT000327255.2_genomic	E
GCA_026066535.1_PDT001475897.1_genomic	E
GCA_017106845.1_PDT000973876.1_genomic	E
GCA_013148995.1_PDT000743685.1_genomic	E
GCA_027262675.1_PDT001544285.1_genomic	E
GCA_002195605.1_ASM219560v1_genomic	E
GCA_002027645.1_ASM202764v1_genomic	E
GCA_011869385.1_PDT000582435.2_genomic	E
GCA_023351015.1_PDT001306667.1_genomic	E
GCA_012137065.1_PDT000357184.2_genomic	E
GCA_019464915.1_PDT001104773.1_genomic	E
GCA_015031815.1_PDT000869471.1_genomic	E
GCA_012024665.1_PDT000421776.2_genomic	E
GCA_025894995.1_PDT001469511.1_genomic	E
GCA_014173615.1_PDT000808005.1_genomic	E
GCA_014182095.1_PDT000807989.1_genomic	E
GCA_011926725.1_PDT000532182.2_genomic	E
GCA_013085635.1_PDT000120869.2_genomic	E
GCA_020812035.1_PDT001172073.1_genomic	E
GCA_900604255.1_NRS20161408_genomic	E
GCA_016773655.1_ASM1677365v1_genomic	E
GCA_014710475.1_PDT000842863.1_genomic	E
GCA_014725315.1_PDT000842894.1_genomic	E
GCA_014977685.1_PDT000866695.1_genomic	E
GCA_004380175.1_ASM438017v1_genomic	E
GCA_014328945.1_ASM1432894v1_genomic	E
GCA_014809225.1_ASM1480922v1_genomic	E
GCA_017777955.1_PDT000979510.1_genomic	E
GCA_020668955.1_ASM2066895v1_genomic	E
GCA_910664975.1_EC4200_genomic	E
GCA_013074495.1_ASM1307449v1_genomic	E
GCA_024303745.1_PDT001361866.1_genomic	E
GCA_017594035.1_ASM1759403v1_genomic	E
GCA_023953235.1_ASM2395323v1_genomic	E
GCA_022969475.1_ASM2296947v1_genomic	E
GCA_943733275.1_ec_98214_genomic	E
GCA_018510145.1_PDT001047061.1_genomic	E
GCA_910664945.1_TA321_genomic	E
GCA_910594955.1_ROAR-274_genomic	E
GCA_015484305.1_PDT000889225.1_genomic	E
GCA_024775485.1_PDT001384311.1_genomic	E
GCA_002467135.1_ASM246713v1_genomic	E
GCA_012772235.1_PDT000097453.2_genomic	E
GCA_019549115.1_PDT001107318.1_genomic	F
GCA_015620595.1_ASM1562059v1_genomic	F
GCA_015287245.1_PDT000881696.1_genomic	F
GCA_027241925.1_PDT001542502.1_genomic	F
GCA_026948045.1_PDT001251259.2_genomic	F
GCA_014103195.1_ASM1410319v1_genomic	F
GCA_022972895.1_ASM2297289v1_genomic	F
GCA_018313555.1_PDT001022141.1_genomic	F
GCA_025437815.1_PDT001434853.1_genomic	F
GCA_015328565.1_PDT000524410.2_genomic	F
GCA_020023195.1_PDT001131500.1_genomic	F
GCA_028502525.1_PDT001603570.1_genomic	F
GCA_016109255.1_PDT000847271.1_genomic	F
GCA_025639625.1_PDT001445914.1_genomic	F
GCA_017597645.1_ASM1759764v1_genomic	F
GCA_017598045.1_ASM1759804v1_genomic	F
GCA_023726425.1_PDT001328544.1_genomic	F
GCA_013175035.1_ASM1317503v1_genomic	F
GCA_900481815.1_17966_3_6_genomic	F
GCA_900482175.1_17651_4_69_genomic	F
GCA_018565285.1_PDT001039992.1_genomic	F
GCA_018561785.1_PDT001039993.1_genomic	F
GCA_014210635.1_PDT000809841.1_genomic	F
GCA_003013535.1_ASM301353v1_genomic	F
GCA_902168345.1_V44D0_genomic	F
GCA_026081955.1_PDT001451378.1_genomic	F
GCA_029097045.1_PDT001654143.1_genomic	F
GCA_018564845.1_PDT001039526.1_genomic	F
GCA_003318655.1_ASM331865v1_genomic	F
GCA_013183145.1_ASM1318314v1_genomic	F
GCA_003318345.1_ASM331834v1_genomic	F
GCA_025255665.1_PDT001423728.1_genomic	F
E2348_69	B2
GCA_012171255.1_PDT000459543.1_genomic	B2
GCA_017771945.1_PDT000979810.1_genomic	B2
GCA_027142825.1_PDT001538136.1_genomic	B2
GCA_020068125.1_PDT001133750.1_genomic	B2
GCA_014981945.1_ASM1498194v1_genomic	B2
GCA_902505315.1_FN75_genomic	B2
GCA_023871925.1_ASM2387192v1_genomic	B2
GCA_023548565.1_PDT001314982.1_genomic	B2
GCA_014532535.1_PDT000835161.1_genomic	B2
GCA_026237015.1_ASM2623701v1_genomic	B2
GCA_013017965.1_PDT000427574.1_genomic	B2
GCA_008120335.1_ASM812033v1_genomic	B2
GCA_023871305.1_ASM2387130v1_genomic	B2
GCA_013024725.1_PDT000636332.1_genomic	B2
GCA_014516025.1_PDT000829456.1_genomic	B2
GCA_023774035.1_PDT001325531.1_genomic	B2
GCA_021167405.1_ASM2116740v1_genomic	B2
GCA_009649405.1_ASM964940v1_genomic	B2
GCA_029269495.1_ASM2926949v1_genomic	B2
GCA_025326885.1_PDT001424905.1_genomic	B2
GCA_021086885.1_PDT001197596.1_genomic	B2
GCA_017093705.1_PDT000974544.1_genomic	B2
GCA_023894675.1_ASM2389467v1_genomic	B2
GCA_029083485.1_ASM2908348v1_genomic	B2
GCA_014477415.1_PDT000829530.1_genomic	B2
GCA_023703195.1_ASM2370319v1_genomic	B2
536	B2
GCA_012849975.1_PDT000716895.1_genomic	B2
GCA_025407685.1_ASM2540768v1_genomic	B2
GCA_014463505.1_PDT000827851.1_genomic	B2
GCA_002810025.1_ASM281002v1_genomic	B2
ED1a	B2
GCA_011983325.1_PDT000492090.2_genomic	B2
GCA_012543135.1_PDT000161920.3_genomic	B2
GCA_012904945.1_PDT000692228.1_genomic	B2
GCA_012467335.1_PDT000212461.3_genomic	B2
GCA_020299765.1_PDT000707582.1_genomic	B2
GCA_013174305.1_ASM1317430v1_genomic	B2
GCA_021187515.1_PDT001202436.1_genomic	B2
GCA_022111375.1_PDT001244340.1_genomic	B2
GCA_019078565.1_PDT001079486.1_genomic	B2
GCA_012054485.1_PDT000568675.1_genomic	B2
GCA_903973935.1_025-021-P2-C1_genomic	B2
GCA_026539185.1_PDT001498170.1_genomic	B2
GCA_023480305.1_ASM2348030v1_genomic	B2
GCA_024800785.1_PDT001403889.1_genomic	B2
clone_D_i2	B2
clone_D_i14	B2
CFT073	B2
GCA_012906845.1_PDT000694451.1_genomic	B2
GCA_025639785.1_PDT001445904.1_genomic	B2
GCA_023877235.1_ASM2387723v1_genomic	B2
GCA_002456555.1_ASM245655v1_genomic	B2
GCA_013372385.1_ASM1337238v1_genomic	B2
ABU_83972	B2
GCA_018157235.1_PDT001013631.1_genomic	B2
GCA_002485655.1_ASM248565v1_genomic	B2
GCA_902505145.1_FN64_genomic	B2
GCA_028498515.1_PDT001603769.1_genomic	B2
GCA_023880905.1_ASM2388090v1_genomic	B2
GCA_025143685.1_ASM2514368v1_genomic	B2
GCA_016987695.1_PDT000967608.1_genomic	B2
GCA_014686945.1_PDT000841224.1_genomic	B2
GCA_014685065.1_PDT000841223.1_genomic	B2
GCA_018154135.1_PDT001013797.1_genomic	B2
GCA_023879545.1_ASM2387954v1_genomic	B2
GCA_017901015.1_ASM1790101v1_genomic	B2
GCA_010206135.1_ASM1020613v1_genomic	B2
GCA_932750755.1_Escherichia_coli_DSM112117_genomic	B2
GCA_012260925.1_PDT000296180.2_genomic	B2
GCA_026239015.1_ASM2623901v1_genomic	B2
GCA_001052935.1_ASM105293v1_genomic	B2
GCA_022847955.1_ASM2284795v1_genomic	B2
LF82	B2
NRG_857C	B2
GCA_002465245.1_ASM246524v1_genomic	B2
GCA_002519465.1_ASM251946v1_genomic	B2
GCA_014930915.1_ASM1493091v1_genomic	B2
GCA_000353185.1_Esch_coli_KTE104_V1_genomic	B2
GCA_021700655.1_PDT001232181.1_genomic	B2
GCA_002546815.1_ASM254681v1_genomic	B2
GCA_018770775.1_PDT001063357.1_genomic	B2
GCA_027800675.1_PDT001566830.1_genomic	B2
GCA_024580995.1_ASM2458099v1_genomic	B2
GCA_018167155.1_PDT001012754.1_genomic	B2
GCA_023162305.1_PDT001295237.1_genomic	B2
GCA_002761595.1_ASM276159v1_genomic	B2
UTI89	B2
GCA_024396515.1_ASM2439651v1_genomic	B2
UM146	B2
GCA_003301535.1_ASM330153v1_genomic	B2
IHE3034	B2
GCA_903974185.1_032-001_genomic	B2
GCA_009898505.1_ASM989850v1_genomic	B2
GCA_903974695.1_R1B13I8_genomic	B2
S88	B2
GCA_014463805.1_PDT000827836.1_genomic	B2
GCA_022096775.1_ASM2209677v1_genomic	B2
GCA_000456085.1_Esch_coli_HVH_5_4-7148410_V1_genomic	B2
GCA_018553795.1_PDT001041394.1_genomic	B2
GCA_012874355.1_PDT000713343.1_genomic	B2
GCA_001056665.1_ASM105666v1_genomic	B2
GCA_029377605.1_PDT001667043.1_genomic	B2
GCA_001881125.1_ASM188112v1_genomic	B2
GCA_027975955.1_ASM2797595v1_genomic	B2
GCA_900499775.1_365A_genomic	B2
GCA_018167995.1_PDT001012701.1_genomic	B2
GCA_012859285.1_PDT000714011.1_genomic	B2
GCA_000157115.2_Escherichia_sp_3_2_53FAA_V2_genomic	B2
GCA_026235125.1_ASM2623512v1_genomic	B2
APEC_O1	B2
GCA_003306635.1_ASM330663v1_genomic	B2
GCA_012664065.1_PDT000139886.3_genomic	B2
GCA_004960405.1_ASM496040v1_genomic	B2
GCA_013183305.1_ASM1318330v1_genomic	B2
GCA_904810035.1_25964_1_98_genomic	B2
GCA_016999375.1_PDT000966436.1_genomic	B2
GCA_020300205.1_PDT001144973.1_genomic	B2
GCA_016999395.1_PDT000966435.1_genomic	B2
GCA_019204175.1_PDT001088636.1_genomic	B2
GCA_008389235.1_ASM838923v1_genomic	B2
GCA_012918865.2_ASM1291886v2_genomic	B2
GCA_012993985.1_PDT000565941.1_genomic	B2
GCA_014687145.1_PDT000841140.1_genomic	B2
GCA_008632175.1_ASM863217v1_genomic	B2
GCA_014990685.1_ASM1499068v1_genomic	B2
GCA_025699525.1_PDT001453532.1_genomic	B2
GCA_025703645.1_PDT001453326.1_genomic	B2
GCA_005385165.1_ASM538516v1_genomic	B2
GCA_005387005.1_ASM538700v1_genomic	B2
GCA_014487035.1_PDT000829214.1_genomic	B2
GCA_001521435.1_ASM152143v1_genomic	B2
GCA_024198325.1_ASM2419832v1_genomic	B2
GCA_012745795.1_PDT000132349.2_genomic	B2
GCA_020899395.1_PDT001178939.1_genomic	B2
GCA_017298295.1_PDT000978026.1_genomic	B2
GCA_028048615.1_PDT001581988.1_genomic	B2
GCA_017491045.1_PDT000985728.1_genomic	B2
GCA_003297345.1_ASM329734v1_genomic	B2
GCA_017669425.1_PDT000995318.1_genomic	B2
SE15	B2
GCA_003144925.1_ASM314492v1_genomic	B2
GCA_017981145.1_PDT001006057.1_genomic	B2
GCA_003427645.1_ASM342764v1_genomic	B2
GCA_017784365.1_PDT000977961.1_genomic	B2
GCA_023688245.1_PDT001323770.1_genomic	B2
GCA_025684635.1_PDT001451858.1_genomic	B2
GCA_003427695.1_ASM342769v1_genomic	B2
GCA_021653555.1_PDT001230514.1_genomic	B2
GCA_012709605.1_PDT000120928.2_genomic	B2
GCA_003226185.1_ASM322618v1_genomic	B2
GCA_012920265.1_PDT000714136.1_genomic	B2
GCA_017932995.1_PDT001004843.1_genomic	B2
GCA_013025585.1_PDT000427192.1_genomic	B2
GCA_001561515.1_ASM156151v1_genomic	B2
GCA_026379395.1_PDT001497367.1_genomic	B2
GCA_003731015.1_ASM373101v1_genomic	B2
GCA_025299575.1_PDT001420629.1_genomic	B2
GCA_014879175.1_ASM1487917v1_genomic	B2
GCA_012473755.1_PDT000205186.2_genomic	B2
GCA_013018445.1_PDT000427304.1_genomic	B2
GCA_013606925.1_ASM1360692v1_genomic	B2
GCA_025584785.1_ASM2558478v1_genomic	B2
GCA_013082945.1_PDT000175877.2_genomic	B2
GCA_013009115.1_PDT000443925.1_genomic	B2
GCA_025254505.1_PDT001423782.1_genomic	B2
GCA_003028695.1_ASM302869v1_genomic	B2
GCA_012907185.1_PDT000694394.1_genomic	B2
GCA_025583965.1_ASM2558396v1_genomic	B2
GCA_026376235.1_PDT001497303.1_genomic	B2
GCA_012536215.1_PDT000616051.1_genomic	B2
GCA_013174665.1_ASM1317466v1_genomic	B2
GCA_026378235.1_PDT001497248.1_genomic	B2
GCA_026384095.1_PDT001497006.1_genomic	B2
GCA_026681575.1_PDT001513798.1_genomic	B2
GCA_021547925.1_ASM2154792v1_genomic	B2
GCA_014469615.1_PDT000828611.1_genomic	B2
GCA_002012085.1_ASM201208v1_genomic	B2
GCA_001030675.1_Esch_coli_BIDMC113_V1_genomic	B2
GCA_028504645.1_PDT001603463.1_genomic	B2
GCA_002416765.1_ASM241676v1_genomic	B2
GCA_017102225.1_PDT000974180.1_genomic	B2
GCA_015122495.1_PDT000855297.1_genomic	B2
GCA_013082025.1_PDT000175938.2_genomic	B2
GCA_902168365.1_V48D0_genomic	B2
GCA_004141955.1_ASM414195v1_genomic	B2
GCA_003317175.1_ASM331717v1_genomic	B2
GCA_017780625.1_PDT000978846.1_genomic	B2
GCA_907163815.1_PBIO315_genomic	B2
GCA_012775915.1_PDT000705260.1_genomic	B2
GCA_017038975.1_PDT000954171.1_genomic	B2
GCA_012980705.1_PDT000626685.1_genomic	B2
GCA_021343585.1_ASM2134358v1_genomic	B2
GCA_021343625.1_ASM2134362v1_genomic	B2
GCA_026774565.1_PDT001519436.1_genomic	B2
GCA_020870455.1_PDT000809153.1_genomic	B2
GCA_004380555.1_ASM438055v1_genomic	B2
GCA_012535975.1_PDT000616135.1_genomic	B2
GCA_024612825.1_PDT001381885.1_genomic	D
GCA_004960105.1_ASM496010v1_genomic	D
GCA_022548075.1_ASM2254807v1_genomic	D
GCA_019104435.1_ASM1910443v1_genomic	D
GCA_019104245.1_ASM1910424v1_genomic	D
GCA_024585985.1_ASM2458598v1_genomic	D
GCA_025437355.1_PDT001434678.1_genomic	D
GCA_020421525.1_ASM2042152v1_genomic	D
GCA_025794555.1_ASM2579455v1_genomic	D
GCA_019212795.1_PDT001089538.1_genomic	D
GCA_023529235.1_PDT001314184.1_genomic	D
GCA_026506335.1_ASM2650633v1_genomic	D
GCA_025156675.1_ASM2515667v1_genomic	D
GCA_018808365.1_PDT001049644.1_genomic	D
GCA_025404535.1_ASM2540453v1_genomic	D
GCA_017673015.1_PDT000995616.1_genomic	D
GCA_014901655.1_ASM1490165v1_genomic	D
GCA_021541715.1_PDT001227852.1_genomic	D
GCA_012874135.1_PDT000713338.1_genomic	D
GCA_016785585.1_ASM1678558v1_genomic	D
GCA_022611155.1_PDT001269405.1_genomic	D
GCA_028499475.1_PDT001603720.1_genomic	D
GCA_021109675.1_ASM2110967v1_genomic	D
GCA_017164675.1_ASM1716467v1_genomic	D
GCA_023826395.1_PDT001325516.1_genomic	D
GCA_005382485.1_ASM538248v1_genomic	D
GCA_021343655.1_ASM2134365v1_genomic	D
GCA_018095165.1_ASM1809516v1_genomic	D
GCA_905133935.1_C1152_M3_EC_genomic	D
GCA_012983975.1_PDT000618849.1_genomic	D
GCA_000513375.1_IS5_genomic	D
GCA_023671945.1_PDT001324035.1_genomic	D
GCA_900500105.1_215A_genomic	D
GCA_025880245.1_PDT001467832.1_genomic	D
GCA_929618315.1_cpe024_genomic	D
GCA_017897125.1_ASM1789712v1_genomic	D
GCA_026383935.1_PDT001497159.1_genomic	D
GCA_006543085.1_ASM654308v1_genomic	D
GCA_006542835.1_ASM654283v1_genomic	D
GCA_028503065.1_PDT001603541.1_genomic	D
GCA_024389205.1_ASM2438920v1_genomic	D
GCA_018023055.1_PDT000953271.1_genomic	D
GCA_019227865.1_PDT001089256.1_genomic	D
GCA_025311735.1_PDT001419975.1_genomic	D
GCA_014494385.1_ASM1449438v1_genomic	D
GCA_029428275.1_ASM2942827v1_genomic	D
GCA_025033875.1_PDT001386321.1_genomic	D
GCA_016760865.1_ASM1676086v1_genomic	D
GCA_018016295.1_PDT000995330.1_genomic	D
GCA_003730915.1_ASM373091v1_genomic	D
GCA_017053775.1_PDT000953344.1_genomic	D
GCA_018042885.1_PDT000858356.1_genomic	D
GCA_026379035.1_PDT001497226.1_genomic	D
GCA_902849305.1_GNB_2809_genomic	D
GCA_029119285.1_ASM2911928v1_genomic	D
GCA_013780725.1_PDT000751519.1_genomic	D
GCA_018348155.1_PDT000974432.1_genomic	D
GCA_025630855.1_ASM2563085v1_genomic	D
GCA_005889635.1_ASM588963v1_genomic	D
GCA_021704575.1_PDT001231884.1_genomic	D
GCA_020678345.1_PDT001163983.1_genomic	D
GCA_029429905.1_ASM2942990v1_genomic	D
GCA_021371715.1_PDT001216466.1_genomic	D
GCA_025034075.1_PDT001386341.1_genomic	D
GCA_019228205.1_PDT001089237.1_genomic	D
GCA_002536095.1_ASM253609v1_genomic	D
GCA_019805525.1_PDT001119196.1_genomic	D
GCA_003323025.1_ASM332302v1_genomic	D
GCA_016123825.1_ASM1612382v1_genomic	D
GCA_026412525.1_ASM2641252v1_genomic	D
GCA_020680925.3_PDT001164342.4_genomic	D
GCA_018016495.1_PDT000995182.1_genomic	D
GCA_025264025.1_PDT001423978.1_genomic	D
GCA_029121005.1_ASM2912100v1_genomic	D
GCA_017102265.1_PDT000974173.1_genomic	D
GCA_020356545.1_PDT000243742.2_genomic	D
GCA_900622655.1_MS14385_genomic	D
GCA_004103965.1_ASM410396v1_genomic	D
GCA_027551405.1_PDT001552787.1_genomic	D
GCA_026378535.1_PDT001497380.1_genomic	D
GCA_023892315.1_ASM2389231v1_genomic	D
GCA_015690385.1_ASM1569038v1_genomic	D
GCA_003304715.1_ASM330471v1_genomic	D
GCA_014169415.1_ASM1416941v1_genomic	D
GCA_003892645.1_ASM389264v1_genomic	D
GCA_902849445.1_GNB_2781_genomic	D
GCA_021394545.1_ASM2139454v1_genomic	D
GCA_019216725.1_PDT001088934.1_genomic	D
GCA_020863245.1_PDT001174177.1_genomic	D
GCA_024497935.1_ASM2449793v1_genomic	D
GCA_020731675.1_ASM2073167v1_genomic	D
GCA_020732825.1_ASM2073282v1_genomic	D
GCA_012340935.1_PDT000485553.1_genomic	D
GCA_025442795.1_PDT001434665.1_genomic	D
GCA_902387885.1_UHGG_MGYG-HGUT-02506_genomic	D
GCA_012072585.1_PDT000395056.1_genomic	D
GCA_902849265.1_B1663_genomic	D
GCA_016695645.1_PDT000937726.1_genomic	D
GCA_003790525.1_ASM379052v1_genomic	D
GCA_905398235.1_ND24FEP_s200c20x_genomic	D
GCA_013051565.1_PDT000385058.1_genomic	D
GCA_025261645.1_ASM2526164v1_genomic	D
GCA_021088105.1_PDT001197510.1_genomic	D
GCA_017160815.1_ASM1716081v1_genomic	D
GCA_006233325.1_ASM623332v1_genomic	D
GCA_017742335.1_ASM1774233v1_genomic	D
GCA_023535185.1_ASM2353518v1_genomic	D
GCA_023535205.1_ASM2353520v1_genomic	D
GCA_023534385.1_ASM2353438v1_genomic	D
GCA_023535105.1_ASM2353510v1_genomic	D
GCA_023022925.1_ASM2302292v1_genomic	D
GCA_018085065.1_PDT000729732.1_genomic	D
GCA_902828465.1_197_genomic	D
GCA_026308095.1_ASM2630809v1_genomic	D
GCA_025435095.1_PDT001434926.1_genomic	D
GCA_012672385.1_PDT000136092.2_genomic	D
GCA_905398475.1_ND50CTX_s200c20x_genomic	D
GCA_020417815.1_ASM2041781v1_genomic	D
GCA_012604195.1_PDT000644859.1_genomic	D
GCA_003338905.1_ASM333890v1_genomic	D
GCA_019431475.1_ASM1943147v1_genomic	D
GCA_022117275.1_PDT001244524.1_genomic	D
GCA_015822425.1_PDT000903059.1_genomic	D
GCA_015356445.1_ASM1535644v1_genomic	D
GCA_004100855.1_ASM410085v1_genomic	D
SMS-3-5	D
GCA_018047725.1_PDT000847389.1_genomic	D
GCA_025288875.1_PDT001421146.1_genomic	D
GCA_014682185.1_PDT000841303.1_genomic	D
GCA_026775805.1_PDT001519372.1_genomic	D
GCA_025830635.1_ASM2583063v1_genomic	D
GCA_020858355.1_ASM2085835v1_genomic	D
GCA_023952925.1_ASM2395292v1_genomic	D
GCA_022541755.1_ASM2254175v1_genomic	D
GCA_022542185.1_ASM2254218v1_genomic	D
GCA_015649805.1_ASM1564980v1_genomic	D
GCA_025260785.1_ASM2526078v1_genomic	D
GCA_025261065.1_ASM2526106v1_genomic	D
GCA_021868215.2_ASM2186821v2_genomic	D
GCA_017982595.1_PDT001006065.1_genomic	D
GCA_017755605.1_PDT000983848.1_genomic	D
GCA_017581865.1_ASM1758186v1_genomic	D
GCA_017132495.1_PDT000948888.1_genomic	D
GCA_012663085.1_PDT000658563.1_genomic	D
GCA_012380135.1_PDT000500549.1_genomic	D
GCA_003955205.1_ASM395520v1_genomic	D
GCA_020422075.1_ASM2042207v1_genomic	D
GCA_003306495.1_ASM330649v1_genomic	D
GCA_018015275.1_PDT001000751.1_genomic	D
GCA_018806855.1_PDT001049720.1_genomic	D
GCA_028325165.1_ASM2832516v1_genomic	D
GCA_022363295.1_PDT001253119.1_genomic	D
GCA_025953245.1_PDT001472987.1_genomic	D
GCA_004377995.2_ASM437799v2_genomic	D
GCA_013608265.1_ASM1360826v1_genomic	D
GCA_013608555.1_ASM1360855v1_genomic	D
GCA_025038495.1_PDT001386034.1_genomic	D
GCA_024717405.1_ASM2471740v1_genomic	D
GCA_027887675.1_ASM2788767v1_genomic	D
GCA_020417855.1_ASM2041785v1_genomic	D
GCA_004153135.1_ASM415313v1_genomic	D
GCA_020422825.1_ASM2042282v1_genomic	D
GCA_020422805.1_ASM2042280v1_genomic	D
GCA_020422565.1_ASM2042256v1_genomic	D
GCA_020422705.1_ASM2042270v1_genomic	D
GCA_019282815.1_ASM1928281v1_genomic	D
GCA_020422845.1_ASM2042284v1_genomic	D
GCA_026615025.1_ASM2661502v1_genomic	D
GCA_021343785.1_ASM2134378v1_genomic	D
GCA_025828605.1_ASM2582860v1_genomic	D
GCA_002232505.1_ASM223250v1_genomic	D
GCA_026276985.1_PDT001491914.1_genomic	D
GCA_004803995.1_ASM480399v1_genomic	D
GCA_946411395.1_ED2019-12-04-h_genomic	D
GCA_946413385.1_ED2020-11-02-g_genomic	D
GCA_946409755.1_ED2019-07-02-d_genomic	D
GCA_012847455.2_ASM1284745v2_genomic	D
GCA_012548355.1_PDT000160918.2_genomic	D
GCA_012527415.1_PDT000628605.1_genomic	D
GCA_012868635.1_PDT000713612.1_genomic	D
GCA_903975715.1_R1B1H7_genomic	D
GCA_012859415.1_PDT000714000.1_genomic	D
GCA_020269665.1_PDT000802649.1_genomic	D
GCA_019107065.1_PDT001081468.1_genomic	D
GCA_009896345.1_ASM989634v1_genomic	D
GCA_009682865.1_ASM968286v1_genomic	D
GCA_902707605.2_H1-001-0112-D-M.v2_genomic	D
GCA_023883695.1_ASM2388369v1_genomic	D
GCA_012531315.1_PDT000619920.1_genomic	D
CE10	D
GCA_900448835.1_38389_B01_genomic	D
GCA_012720235.1_PDT000111701.2_genomic	D
GCA_014464595.1_PDT000827769.1_genomic	D
GCA_012773195.1_PDT000002371.3_genomic	D
GCA_018051905.1_PDT000829329.1_genomic	D
GCA_946058105.1_GUYA_H150_genomic	D
GCA_009681345.1_ASM968134v1_genomic	D
GCA_009681155.1_ASM968115v1_genomic	D
IAI39	D
GCA_018938595.1_PDT001069818.1_genomic	D
GCA_028905185.1_ASM2890518v1_genomic	F
GCA_026216125.1_PDT001486980.1_genomic	F
GCA_028888535.1_ASM2888853v1_genomic	F
GCA_028888585.1_ASM2888858v1_genomic	F
GCA_029111375.1_ASM2911137v1_genomic	F
GCA_029111465.1_ASM2911146v1_genomic	F
GCA_012701915.1_PDT000687064.1_genomic	F
GCA_012868955.1_PDT000713587.1_genomic	F
GCA_016733565.1_PDT000929914.1_genomic	F
GCA_018017815.1_PDT000990193.1_genomic	F
GCA_018429325.1_ASM1842932v1_genomic	F
GCA_004567615.1_ASM456761v1_genomic	F
GCA_024272265.1_PDT001359699.1_genomic	F
GCA_025404575.1_ASM2540457v1_genomic	F
GCA_017776955.1_PDT000979566.1_genomic	F
GCA_012066175.1_PDT000403988.2_genomic	F
GCA_017764565.1_PDT000980254.1_genomic	F
GCA_012699585.1_PDT000687854.1_genomic	F
GCA_009892925.1_ASM989292v1_genomic	F
GCA_009892945.1_ASM989294v1_genomic	F
GCA_009892585.1_ASM989258v1_genomic	F
GCA_027614105.1_PDT001558614.1_genomic	F
GCA_013694085.1_ASM1369408v1_genomic	F
GCA_019575415.1_PDT001108099.1_genomic	F
GCA_016851245.1_PDT000935182.1_genomic	F
GCA_025274275.1_PDT001423095.1_genomic	F
GCA_025313295.1_PDT001420602.1_genomic	F
GCA_014169775.1_ASM1416977v1_genomic	F
GCA_011956445.1_PDT000483995.2_genomic	F
GCA_012471115.1_PDT000208183.3_genomic	F
GCA_002520975.1_ASM252097v1_genomic	F
GCA_012834135.1_PDT000026890.2_genomic	F
GCA_001420075.1_ASM142007v1_genomic	F
GCA_014169615.1_ASM1416961v1_genomic	F
GCA_900500115.1_24C_genomic	F
GCA_014827915.1_PDT000850945.1_genomic	F
GCA_019459745.1_ASM1945974v1_genomic	F
GCA_018180175.1_PDT001013328.1_genomic	F
GCA_013984555.1_PDT000799405.1_genomic	F
GCA_019426265.1_ASM1942626v1_genomic	F
GCA_902710665.2_H1-005-0014-M-A.v2_genomic	F
GCA_015316895.1_ASM1531689v1_genomic	F
GCA_017722595.1_PDT000990213.1_genomic	F
GCA_018259875.1_PDT001018091.1_genomic	F
GCA_902847605.1_W2_76_genomic	F
GCA_017676285.1_PDT000994638.1_genomic	F
GCA_013008035.1_PDT000443899.1_genomic	F
GCA_012869895.1_PDT000713546.1_genomic	F
EC_F_ref1	F
GCA_000164195.1_ASM16419v1_genomic	F
GCA_009683755.1_ASM968375v1_genomic	F
GCA_009683435.1_ASM968343v1_genomic	F
EC_F_ref3	F
GCA_026304915.1_PDT001493752.1_genomic	F
GCA_026046655.1_PDT001476632.1_genomic	F
EC_F_ref0	F
GCA_014680925.1_PDT000435307.1_genomic	F
GCA_012980715.1_PDT000626687.1_genomic	F
GCA_012726375.1_PDT000104654.2_genomic	F
GCA_026585325.1_PDT001508573.1_genomic	F
GCA_029122195.1_ASM2912219v1_genomic	F
GCA_900622685.1_MS14387_genomic	F
GCA_028481865.1_PDT001604051.1_genomic	F
GCA_019089405.1_PDT001079471.1_genomic	F
GCA_014482275.1_PDT000829193.1_genomic	F
GCA_002319355.1_ASM231935v1_genomic	F
GCA_023860525.1_ASM2386052v1_genomic	F
GCA_026312115.1_PDT001494986.1_genomic	F
GCA_015041455.1_PDT000857766.1_genomic	F
GCA_024767155.1_ASM2476715v1_genomic	F
GCA_028316905.1_ASM2831690v1_genomic	F
GCA_014169575.1_ASM1416957v1_genomic	F
GCA_014169115.1_ASM1416911v1_genomic	F
GCA_000779095.1_ASM77909v1_genomic	F
GCA_902705595.1_21839_KR2730_genomic	F
GCA_023037115.1_PDT001288551.1_genomic	F
GCA_021207655.1_ASM2120765v1_genomic	F
GCA_003731365.1_ASM373136v1_genomic	F
GCA_022122805.1_PDT001244914.1_genomic	F
GCA_025264965.1_PDT001423532.1_genomic	F
GCA_025035765.1_PDT001386204.1_genomic	F
GCA_026651245.1_ASM2665124v1_genomic	F
GCA_020731985.1_ASM2073198v1_genomic	F
GCA_018051705.1_PDT000829514.1_genomic	F
EC_F_ref4	F
GCA_008364485.1_ASM836448v1_genomic	F
GCA_009889145.1_ASM988914v1_genomic	F
GCA_002099805.1_ASM209980v1_genomic	F
GCA_017772385.1_PDT000979782.1_genomic	F
GCA_020866365.1_PDT001174005.1_genomic	F
GCA_019197595.1_PDT001086400.1_genomic	F
GCA_015700955.1_ASM1570095v1_genomic	F
GCA_025023415.1_PDT001386813.1_genomic	F
GCA_012360305.2_ASM1236030v2_genomic	F
GCA_022972625.1_ASM2297262v1_genomic	F
GCA_002164935.1_ASM216493v1_genomic	F
GCA_019120945.1_ASM1912094v1_genomic	F
GCA_002928605.1_ASM292860v1_genomic	F
GCA_012075385.1_PDT000394872.1_genomic	F
EC_F_ref2	F
GCA_023868115.1_ASM2386811v1_genomic	F
GCA_902840825.1_TA260_genomic	F
GCA_020591825.1_ASM2059182v1_genomic	F
GCA_027944815.1_ASM2794481v1_genomic	F
GCA_026383835.1_PDT001497170.1_genomic	F
GCA_023887445.1_ASM2388744v1_genomic	F
GCA_012338055.1_PDT000496773.1_genomic	F
GCA_026236435.1_ASM2623643v1_genomic	F
GCA_029110965.1_ASM2911096v1_genomic	F
GCA_005386485.1_ASM538648v1_genomic	F
GCA_022503065.1_PDT001261490.1_genomic	F
GCA_016776205.1_ASM1677620v1_genomic	F
GCA_012673105.1_PDT000136063.2_genomic	F
GCA_022156645.1_PDT001243899.1_genomic	F
GCA_026680715.1_PDT001513836.1_genomic	F
GCA_002155385.1_ASM215538v1_genomic	F
GCA_013694125.1_ASM1369412v1_genomic	F
GCA_014422965.1_PDT000318822.1_genomic	F
GCA_017132115.1_PDT000948872.1_genomic	F
GCA_017753865.1_PDT000997323.1_genomic	F
GCA_023658015.1_ASM2365801v1_genomic	F
GCA_020293705.1_PDT000716945.1_genomic	F
GCA_003000595.1_ASM300059v1_genomic	F
GCA_016776165.1_ASM1677616v1_genomic	F
GCA_012479035.1_PDT000616141.1_genomic	F
GCA_020855975.1_PDT000538063.1_genomic	F
GCA_004566375.1_ASM456637v1_genomic	F
GCA_023273625.1_ASM2327362v1_genomic	F
GCA_025284995.1_PDT001421363.1_genomic	F
GCA_018405225.1_PDT001041543.1_genomic	F
GCA_025371925.1_PDT001428183.1_genomic	F
GCA_026307135.1_ASM2630713v1_genomic	F
GCA_021483315.1_ASM2148331v1_genomic	F
GCA_013037845.1_PDT000421751.1_genomic	F
GCA_018043145.1_PDT000857769.1_genomic	F
GCA_018463845.1_PDT001044237.1_genomic	F
GCA_022143605.1_PDT001244177.1_genomic	F
GCA_021097425.1_PDT001188581.1_genomic	F
GCA_026401785.1_PDT001497495.1_genomic	F
GCA_027176285.1_PDT001531390.1_genomic	F
GCA_026373775.1_PDT001496749.1_genomic	F
GCA_020773235.1_PDT001169164.1_genomic	F
GCA_025433985.1_PDT001434656.1_genomic	F
GCA_014279285.1_PDT000819665.1_genomic	F
GCA_012534335.1_PDT000619586.1_genomic	F
GCA_019890855.1_ASM1989085v1_genomic	F
GCA_017737495.1_PDT000997315.1_genomic	F
GCA_017771105.1_PDT000979856.1_genomic	F
GCA_014216895.1_ASM1421689v1_genomic	F
GCA_025241645.1_ASM2524164v1_genomic	F
GCA_012071145.1_PDT000395089.1_genomic	F
GCA_902847135.1_A4_29_genomic	F
GCA_946056955.1_S1_45_genomic	F
GCA_003886185.1_ASM388618v1_genomic	F
GCA_011751355.1_ASM1175135v1_genomic	F
GCA_023881725.1_ASM2388172v1_genomic	F
GCA_902828655.1_228_genomic	F
GCA_028316665.1_ASM2831666v1_genomic	F
GCA_012655695.1_PDT000669116.1_genomic	F
GCA_015356675.1_ASM1535667v1_genomic	F
GCA_023098205.1_ASM2309820v1_genomic	F
GCA_018008535.1_PDT001006614.1_genomic	F
GCA_015327485.1_PDT000566203.1_genomic	F
GCA_016656905.1_PDT000936322.1_genomic	F
GCA_012374395.1_PDT000509745.1_genomic	F
GCA_021725975.1_ASM2172597v1_genomic	F
GCA_012239045.1_PDT000316946.2_genomic	F
GCA_027552025.1_PDT001552755.1_genomic	F
GCA_011943515.1_PDT000501715.2_genomic	A
GCA_024499115.1_ASM2449911v1_genomic	A
GCA_023638195.1_PDT001321310.1_genomic	A
GCA_012051765.1_PDT000412044.1_genomic	A
GCA_004768165.1_ASM476816v1_genomic	A
GCA_904842495.1_PLATE2_E8_genomic	B1
GCA_004523585.1_ASM452358v1_genomic	B1
GCA_012876965.1_PDT000713224.1_genomic	B1
GCA_012733315.1_PDT000148160.3_genomic	B1
GCA_018157655.1_PDT001013629.1_genomic	B1
GCA_025426975.1_PDT001430112.1_genomic	B1
GCA_002226115.1_ASM222611v1_genomic	B1
GCA_014470475.1_PDT000828927.1_genomic	B1
GCA_022977515.1_ASM2297751v1_genomic	B1
GCA_029336455.1_PDT001665394.1_genomic	B1
GCA_012186645.1_PDT000467002.1_genomic	B1
GCA_018344035.1_ASM1834403v1_genomic	B1
GCA_014935805.1_PDT000867835.1_genomic	B1
GCA_016696665.1_ASM1669666v1_genomic	B1
GCA_946960695.1_NILS48_genomic	B1
GCA_017754545.1_PDT000983904.1_genomic	B1
APEC_O78	B1
GCA_019052895.1_ASM1905289v1_genomic	B1
GCA_012676845.1_PDT000135734.3_genomic	B1
GCA_012824595.1_PDT000051247.3_genomic	B1
GCA_023422935.1_PDT001309389.1_genomic	B1
GCA_002460545.1_ASM246054v1_genomic	B1
GCA_012118775.1_PDT000368363.2_genomic	B1
GCA_024538295.1_PDT001373548.1_genomic	B1
GCA_012767955.1_PDT000141151.3_genomic	B1
GCA_011877445.1_PDT000574545.2_genomic	B1
GCA_013341705.1_ASM1334170v1_genomic	B1
GCA_013341545.1_ASM1334154v1_genomic	B1
GCA_022888895.1_PDT001280114.1_genomic	B1
GCA_011847885.1_PDT000603514.2_genomic	B1
GCA_020308425.1_PDT000549845.2_genomic	B1
GCA_004232525.2_PDT000389795.2_genomic	B1
GCA_021258645.1_PDT001208612.1_genomic	B1
GCA_011892045.1_PDT000556278.2_genomic	B1
GCA_025403215.1_PDT001432599.1_genomic	B1
GCA_024928125.1_PDT001408451.1_genomic	B1
GCA_003878855.2_PDT000316484.2_genomic	B1
GCA_002461375.1_ASM246137v1_genomic	B1
GCA_026044095.1_PDT001476746.1_genomic	B1
GCA_011876925.1_PDT000575799.2_genomic	B1
GCA_013790665.1_PDT000750357.1_genomic	B1
GCA_011826675.1_PDT000630453.2_genomic	B1
GCA_012739815.1_PDT000107752.3_genomic	B1
GCA_012321425.1_PDT000277166.3_genomic	B1
GCA_028219475.1_PDT001594793.1_genomic	B1
GCA_016147015.1_PDT000917564.1_genomic	B1
GCA_011973835.1_PDT000480362.2_genomic	B1
12009	B1
GCA_011870605.1_PDT000580518.2_genomic	B1
GCA_019576235.1_PDT001108063.1_genomic	B1
GCA_017057155.1_PDT000952299.1_genomic	B1
GCA_011968925.1_PDT000480997.2_genomic	B1
GCA_002016225.1_ASM201622v1_genomic	B1
GCA_012812435.1_PDT000066905.3_genomic	B1
GCA_016853685.1_PDT000934738.1_genomic	B1
GCA_014739295.1_PDT000844976.1_genomic	B1
GCA_025011205.1_PDT001409814.1_genomic	B1
GCA_003048045.1_ASM304804v1_genomic	B1
GCA_013052885.1_PDT000375009.1_genomic	B1
GCA_004028195.1_ASM402819v1_genomic	B1
GCA_026089775.1_PDT001481165.1_genomic	B1
GCA_015690805.1_PDT000898174.1_genomic	B1
GCA_016686035.1_PDT000933753.1_genomic	B1
GCA_025286075.1_PDT001421333.1_genomic	B1
GCA_023952635.1_ASM2395263v1_genomic	B1
GCA_025819335.1_PDT001461976.1_genomic	B1
GCA_011850105.1_PDT000602251.2_genomic	B1
GCA_025328145.1_PDT001424847.1_genomic	B1
GCA_005041935.1_ASM504193v1_genomic	B1
GCA_028675835.1_PDT001618520.1_genomic	B1
GCA_012665385.1_PDT000140227.3_genomic	B1
GCA_012265315.1_PDT000282453.3_genomic	B1
GCA_012291105.1_PDT000521365.1_genomic	B1
GCA_025876325.1_PDT001468032.1_genomic	B1
GCA_012250565.1_PDT000470104.1_genomic	B1
GCA_026698605.1_PDT001514157.1_genomic	B1
GCA_019895415.1_PDT001125016.1_genomic	B1
GCA_001749375.1_ASM174937v1_genomic	B1
GCA_021859065.1_PDT001236246.1_genomic	B1
GCA_017735115.1_PDT000985900.1_genomic	B1
E24377A	B1
GCA_025635805.1_PDT001446180.1_genomic	B1
GCA_012193935.1_PDT000324014.2_genomic	B1
GCA_014766735.1_PDT000847698.1_genomic	B1
GCA_013053945.1_PDT000373246.1_genomic	B1
GCA_013067825.1_PDT000337225.1_genomic	B1
GCA_016403875.2_ASM1640387v2_genomic	B1
GCA_025788615.2_ASM2578861v2_genomic	B1
GCA_016676975.1_PDT000934302.1_genomic	B1
GCA_013053805.1_PDT000373232.1_genomic	B1
GCA_904831875.1_L5_E1779_ETEC_genomic	B1
GCA_027469505.1_PDT001549067.1_genomic	B1
GCA_027553925.1_PDT001552660.1_genomic	B1
GCA_012584555.1_PDT000668793.1_genomic	B1
GCA_019509435.1_ASM1950943v1_genomic	B1
GCA_009648355.1_ASM964835v1_genomic	B1
GCA_020830385.1_PDT001173110.1_genomic	B1
GCA_019222005.1_PDT001089925.1_genomic	B1
GCA_023599345.1_ASM2359934v1_genomic	B1
GCA_017151075.1_ASM1715107v1_genomic	B1
GCA_012851535.2_PDT000717624.2_genomic	B1
GCA_012854475.2_ASM1285447v2_genomic	B1
GCA_012697385.1_PDT000688697.1_genomic	B1
GCA_024672585.1_PDT001382004.1_genomic	B1
GCA_024842865.1_PDT001399101.1_genomic	B1
GCA_016118595.1_PDT000916762.1_genomic	B1
GCA_002474955.1_ASM247495v1_genomic	B1
GCA_000797755.1_Escherichia_coli_CVM_N33443PS_v._1.0_genomic	B1
GCA_012603495.1_PDT000644896.1_genomic	B1
GCA_904711325.1_2016-02-418_genomic	B1
GCA_020732505.1_ASM2073250v1_genomic	B1
GCA_027901715.1_PDT001570775.1_genomic	B1
GCA_022383035.1_PDT001253581.1_genomic	B1
GCA_946062525.1_S1_24_genomic	B1
GCA_003303255.1_ASM330325v1_genomic	B1
GCA_007844425.1_ASM784442v1_genomic	B1
GCA_013072325.1_PDT000325584.1_genomic	B1
GCA_012614785.1_PDT000628869.1_genomic	B1
GCA_014470835.1_PDT000828982.1_genomic	B1
SE11	B1
GCA_009848325.1_ASM984832v1_genomic	B1
GCA_029469345.1_PDT001673872.1_genomic	B1
GCA_012779715.1_PDT000088305.2_genomic	B1
GCA_018557585.1_PDT001041247.1_genomic	B1
GCA_027905535.1_PDT001570935.1_genomic	B1
GCA_009824105.1_ASM982410v1_genomic	B1
GCA_014630635.1_PDT000838509.1_genomic	B1
GCA_029317245.1_PDT001663974.1_genomic	B1
GCA_009899355.1_ASM989935v1_genomic	B1
GCA_001268705.1_YE21_genomic	B1
GCA_023534685.1_ASM2353468v1_genomic	B1
GCA_025430095.1_PDT001429935.1_genomic	B1
GCA_004767555.1_ASM476755v1_genomic	B1
GCA_015196805.1_PDT000851810.1_genomic	B1
GCA_018048645.1_PDT000844675.1_genomic	B1
GCA_005399285.1_ASM539928v1_genomic	B1
W	B1
GCA_012658315.1_PDT000668479.2_genomic	B1
GCA_024354485.1_ASM2435448v1_genomic	B1
GCA_002486955.1_ASM248695v1_genomic	B1
GCA_014510525.1_PDT000830086.1_genomic	B1
GCA_001519335.1_ASM151933v1_genomic	B1
GCA_027171065.1_PDT001531626.1_genomic	B1
2011C-3493	B1
2009EL-2071	B1
2009EL-2050	B1
55989	B1
