## Supplementary Data 3 for "Intra-genomic genes-to-genes correlation enables bacterial genome representation": cgST_LM1.csv

GCA_004624875.1_PDT000272409.2_genomic	A
GCA_021198635.1_ASM2119863v1_genomic	D
GCA_005523965.1_PDT000501061.1_genomic	D
GCA_004431635.1_PDT000187415.2_genomic	D
GCA_024553895.1_PDT001376906.1_genomic	D
GCA_025959345.1_PDT001472770.1_genomic	D
GCA_019073245.1_ASM1907324v1_genomic	D
GCA_028147235.1_PDT001589886.1_genomic	D
GCA_900162155.1_15D07_genomic	D
GCA_005244085.1_PDT000197738.2_genomic	D
GCA_002916035.1_ASM291603v1_genomic	D
GCA_004763485.1_PDT000403229.2_genomic	D
GCA_004476525.1_PDT000469139.1_genomic	D
GCA_010038105.1_PDT000657797.1_genomic	D
GCA_010087995.1_PDT000639994.1_genomic	D
GCA_016443145.1_PDT000925256.1_genomic	D
GCA_004430575.1_PDT000038585.2_genomic	D
GCA_004445585.1_PDT000274730.2_genomic	D
GCA_004549225.1_PDT000478563.1_genomic	D
GCA_004660465.1_PDT000121703.2_genomic	D
GCA_004594715.1_PDT000213753.2_genomic	D
GCA_010044245.1_PDT000657462.1_genomic	D
GCA_009983215.1_PDT000658550.1_genomic	D
GCA_010063325.1_PDT000658547.1_genomic	D
GCA_004384425.1_PDT000193730.2_genomic	D
GCA_004653945.1_PDT000107385.2_genomic	D
GCA_004419325.1_PDT000032626.3_genomic	D
GCA_010041425.1_PDT000657252.1_genomic	D
GCA_004571835.1_PDT000143330.2_genomic	D
GCA_017914435.1_PDT001004285.1_genomic	D
GCA_004571935.1_PDT000144223.2_genomic	D
GCA_004648225.1_PDT000101436.2_genomic	D
GCA_015016875.1_PDT000867760.1_genomic	D
GCA_010059725.1_PDT000658388.1_genomic	D
GCA_004705215.1_PDT000307093.2_genomic	D
GCA_011684695.1_PDT000689656.1_genomic	D
GCA_021561295.1_PDT001229262.1_genomic	D
GCA_021548635.1_PDT001228047.1_genomic	D
GCA_004667965.1_PDT000129291.2_genomic	D
GCA_004547865.1_PDT000480857.1_genomic	D
GCA_004437865.1_PDT000213981.2_genomic	D
GCA_024925135.1_PDT001408637.1_genomic	D
GCA_008245665.1_PDT000331992.2_genomic	D
GCA_013982315.1_PDT000799921.1_genomic	D
GCA_004737925.1_PDT000377281.2_genomic	D
GCA_000620885.1_ASM62088v1_genomic	D
GCA_018839915.1_PDT001066614.1_genomic	D
GCA_013383425.1_ASM1338342v1_genomic	D
GCA_004732585.1_PDT000377228.2_genomic	D
GCA_009271345.1_PDT000418895.2_genomic	D
GCA_009272225.1_PDT000419209.2_genomic	D
GCA_004527505.1_PDT000474527.1_genomic	D
GCA_002446115.1_ASM244611v1_genomic	D
GCA_010112975.1_PDT000453474.1_genomic	D
GCA_022619255.1_PDT001268713.1_genomic	D
GCA_009224345.1_PDT000610170.1_genomic	D
GCA_025215605.1_PDT001418053.1_genomic	D
GCA_016982395.1_PDT000968269.1_genomic	D
GCA_013742665.1_PDT000762210.1_genomic	D
GCA_001709895.1_ASM170989v1_genomic	D
GCA_022623805.1_PDT001270225.1_genomic	D
GCA_004527225.1_PDT000472565.1_genomic	D
GCA_010069705.1_PDT000669614.1_genomic	D
GCA_004443825.1_PDT000263948.2_genomic	D
GCA_002446715.1_ASM244671v1_genomic	D
GCA_025165375.1_PDT001415429.1_genomic	D
GCA_006354355.1_PDT000519304.1_genomic	D
GCA_014711565.1_PDT000518750.1_genomic	D
GCA_004547645.1_PDT000475317.1_genomic	D
GCA_004678925.1_PDT000138855.2_genomic	D
GCA_004452145.1_PDT000087357.8_genomic	D
GCA_004761725.1_PDT000381447.2_genomic	D
GCA_004759565.1_PDT000380429.2_genomic	D
GCA_020505805.1_PDT001151101.1_genomic	D
GCA_004743265.1_PDT000378169.2_genomic	D
GCA_009491865.1_PDT000423161.2_genomic	D
GCA_014089955.1_PDT000803162.1_genomic	D
GCA_902652755.1_Q0781_genomic	D
GCA_004717725.1_PDT000153859.3_genomic	D
GCA_021559295.1_PDT001228786.1_genomic	D
GCA_021559255.1_PDT001228788.1_genomic	D
GCA_024250185.1_ASM2425018v1_genomic	D
GCA_024250025.1_ASM2425002v1_genomic	D
GCA_024248145.1_ASM2424814v1_genomic	D
GCA_024245595.1_ASM2424559v1_genomic	D
GCA_004696385.1_PDT000208282.2_genomic	D
GCA_004740625.1_PDT000377344.2_genomic	D
GCA_009607435.1_PDT000454270.2_genomic	D
GCA_002526135.1_ASM252613v1_genomic	D
GCA_013096015.1_PDT000734810.1_genomic	D
GCA_015352565.1_ASM1535256v1_genomic	D
GCA_021065505.1_PDT001195181.1_genomic	D
GCA_010106895.1_PDT000153707.2_genomic	D
GCA_018604245.1_ASM1860424v1_genomic	D
GCA_019860945.1_PDT001122130.1_genomic	D
GCA_026094805.1_ASM2609480v1_genomic	D
GCA_002776335.1_ASM277633v1_genomic	D
GCA_004509285.1_PDT000105003.2_genomic	D
GCA_021278485.1_PDT001210957.1_genomic	D
GCA_004603935.1_PDT000221099.2_genomic	D
GCA_008540975.1_PDT000582888.1_genomic	D
GCA_003683655.1_PDT000362372.1_genomic	D
GCA_017145835.1_PDT000947466.1_genomic	D
GCA_017145095.1_PDT000947482.1_genomic	D
GCA_004454345.1_PDT000002196.3_genomic	D
GCA_025680405.1_PDT001451924.1_genomic	D
GCA_009195465.1_PDT000469736.2_genomic	D
GCA_004508985.1_PDT000103533.2_genomic	D
GCA_001583355.1_CFSAN026606_01.1_genomic	D
GCA_004591375.1_PDT000175589.2_genomic	D
GCA_004656315.1_PDT000112461.2_genomic	D
GCA_008256465.1_PDT000575831.1_genomic	D
GCA_010054885.1_PDT000658300.1_genomic	D
GCA_015014135.1_PDT000867519.1_genomic	D
GCA_004632075.1_PDT000285392.2_genomic	D
GCA_004626235.1_PDT000273459.2_genomic	D
GCA_017068715.1_PDT000951429.1_genomic	D
GCA_006353235.1_PDT000518157.1_genomic	D
GCA_020207725.1_PDT001141777.1_genomic	D
GCA_019324195.1_PDT001094968.1_genomic	D
GCA_015926205.1_PDT000897548.1_genomic	D
GCA_019644065.1_PDT001109799.1_genomic	D
GCA_009311295.1_PDT000420206.2_genomic	D
GCA_010041785.1_PDT000657292.1_genomic	D
GCA_003433495.1_ASM343349v1_genomic	D
GCA_004755885.1_PDT000379713.2_genomic	D
GCA_018103015.1_PDT001009023.1_genomic	D
GCA_010085535.1_PDT000637727.1_genomic	D
GCA_015527565.1_PDT000891584.1_genomic	D
GCA_009258105.1_PDT000475737.2_genomic	D
GCA_004517445.1_PDT000032636.3_genomic	D
GCA_016449045.1_PDT000926156.1_genomic	D
GCA_009275785.1_PDT000419610.2_genomic	D
GCA_020045265.1_PDT001131993.1_genomic	D
GCA_013384705.1_ASM1338470v1_genomic	D
GCA_019530765.1_PDT001102844.1_genomic	D
GCA_009303995.1_PDT000419000.2_genomic	D
GCA_009488625.1_PDT000453318.2_genomic	D
GCA_010041545.1_PDT000657265.1_genomic	D
GCA_004633275.1_PDT000287816.2_genomic	D
EGD	D
GCA_900637785.1_52592_C02_genomic	D
GCA_003683515.1_PDT000362369.1_genomic	D
GCA_024254665.1_ASM2425466v1_genomic	D
GCA_004475705.1_PDT000466946.1_genomic	D
GCA_009222565.1_PDT000067856.2_genomic	D
GCA_004678225.1_PDT000138049.2_genomic	D
GCA_004490465.1_PDT000068619.2_genomic	D
GCA_028782885.1_PDT001638805.1_genomic	D
GCA_003643625.1_PDT000343477.1_genomic	D
GCA_017912675.1_PDT001004267.1_genomic	D
GCA_009426125.1_PDT000420324.2_genomic	D
GCA_000801385.1_L_monocytogenes_SHL005_v1.0_genomic	D
GCA_010035225.1_PDT000656709.1_genomic	D
GCA_004669865.1_PDT000129385.2_genomic	D
GCA_010086855.1_PDT000638698.1_genomic	D
GCA_004477305.1_PDT000470361.1_genomic	D
GCA_004740885.1_PDT000377396.2_genomic	D
GCA_024253845.1_ASM2425384v1_genomic	D
GCA_023213795.1_PDT001297893.1_genomic	D
GCA_009488415.1_PDT000453294.2_genomic	D
GCA_011069255.1_PDT000685664.1_genomic	D
GCA_004539615.1_PDT000474945.1_genomic	D
GCA_021247425.1_PDT001206847.1_genomic	D
GCA_024528665.1_PDT001372714.1_genomic	D
GCA_022460255.1_ASM2246025v1_genomic	D
GCA_022462875.1_ASM2246287v1_genomic	D
10403S	D
GCA_900627705.1_PFR41J02_genomic	D
GCA_019139575.1_PDT001082779.1_genomic	D
GCA_013384155.1_ASM1338415v1_genomic	D
GCA_017750965.1_PDT000997609.1_genomic	D
GCA_002879515.1_ASM287951v1_genomic	D
GCA_003777725.1_PDT000393774.3_genomic	D
GCA_010356605.1_PDT000679213.1_genomic	D
GCA_004640425.1_PDT000092386.2_genomic	D
GCA_004408145.1_PDT000039057.2_genomic	D
GCA_014260745.1_PDT000817116.1_genomic	D
GCA_013519755.1_PDT000783897.1_genomic	D
GCA_011490305.1_PDT000708163.1_genomic	D
GCA_004430455.1_PDT000037890.2_genomic	D
GCA_010116235.1_PDT000656932.1_genomic	D
GCA_004698665.1_PDT000213224.2_genomic	D
GCA_013383625.1_ASM1338362v1_genomic	D
GCA_014315315.1_PDT000821215.1_genomic	D
GCA_025732975.1_PDT001455408.1_genomic	D
GCA_004546785.1_PDT000475749.1_genomic	D
GCA_021406865.1_ASM2140686v1_genomic	D
GCA_004526825.1_PDT000474557.1_genomic	D
GCA_021408845.1_ASM2140884v1_genomic	D
GCA_004733325.1_PDT000376255.2_genomic	D
GCA_020109195.1_PDT001135675.1_genomic	D
GCA_024246795.1_ASM2424679v1_genomic	D
GCA_023509395.1_PDT001311165.1_genomic	D
GCA_023304265.1_PDT001300421.1_genomic	D
GCA_010118615.1_PDT000453568.1_genomic	D
GCA_022941345.1_PDT001276796.1_genomic	D
GCA_014320255.1_PDT000821387.1_genomic	D
GCA_015961005.1_PDT000892570.1_genomic	D
GCA_004737465.1_PDT000375806.2_genomic	D
GCA_004544925.1_PDT000475170.1_genomic	D
GCA_004536445.1_PDT000474502.1_genomic	D
GCA_009485645.1_PDT000421657.2_genomic	D
GCA_009610595.1_PDT000456469.2_genomic	D
GCA_004756245.1_PDT000379743.2_genomic	D
GCA_028148235.1_PDT001590125.1_genomic	D
GCA_028528805.1_PDT001608020.1_genomic	D
GCA_004693225.1_PDT000206040.2_genomic	D
GCA_015020855.1_PDT000867743.1_genomic	D
GCA_010071085.1_PDT000624195.1_genomic	D
GCA_011707635.1_PDT000708933.1_genomic	D
GCA_004674765.1_PDT000133918.2_genomic	D
GCA_004492305.1_PDT000072477.2_genomic	D
GCA_004725665.1_PDT000218479.3_genomic	D
GCA_004725525.1_PDT000217377.3_genomic	D
GCA_004621475.1_PDT000262756.2_genomic	D
GCA_004711545.1_PDT000037146.3_genomic	D
GCA_004472165.1_PDT000303046.3_genomic	D
GCA_009198625.1_PDT000533612.2_genomic	D
GCA_004412465.1_PDT000002466.3_genomic	D
GCA_002105615.1_ASM210561v1_genomic	D
GCA_004413605.1_PDT000468304.1_genomic	D
GCA_023836355.1_PDT001335822.1_genomic	D
GCA_010047665.1_PDT000657637.1_genomic	D
GCA_025680765.1_PDT001451899.1_genomic	D
GCA_027097735.1_PDT001533927.1_genomic	D
GCA_004671805.1_PDT000129390.2_genomic	D
GCA_004495885.1_PDT000081112.2_genomic	D
GCA_015016515.1_PDT000867525.1_genomic	D
GCA_004624555.1_PDT000272505.2_genomic	D
GCA_003589155.1_ASM358915v1_genomic	D
GCA_028162505.1_PDT001589981.1_genomic	D
GCA_018034965.1_ASM1803496v1_genomic	D
GCA_017214835.1_PDT000975694.1_genomic	D
GCA_015540085.1_PDT000891963.1_genomic	D
GCA_009275205.1_PDT000419539.2_genomic	D
GCA_010058005.1_PDT000658240.1_genomic	D
GCA_004619915.1_PDT000266526.2_genomic	D
GCA_022624185.1_PDT001270197.1_genomic	D
GCA_022623825.1_PDT001270224.1_genomic	D
EGD-e	D
GCA_003667025.1_PDT000343501.1_genomic	D
GCA_004645065.1_PDT000100876.2_genomic	D
GCA_016897565.1_ASM1689756v1_genomic	D
GCA_016899085.1_ASM1689908v1_genomic	D
GCA_004649985.1_PDT000102338.2_genomic	D
GCA_013378885.1_ASM1337888v1_genomic	D
LO28	D
GCA_015528065.1_PDT000891568.1_genomic	D
GCA_027981075.1_ASM2798107v1_genomic	D
GCA_015628145.1_PDT000893935.1_genomic	D
GCA_026057375.1_PDT001480741.1_genomic	D
GCA_010078745.1_PDT000624960.1_genomic	D
GCA_023307405.1_PDT001300144.1_genomic	D
GCA_016895025.1_ASM1689502v1_genomic	D
GCA_004528705.1_PDT000474780.1_genomic	D
GCA_010039265.1_PDT000657140.1_genomic	D
GCA_004387705.1_PDT000092402.2_genomic	D
GCA_004394525.1_PDT000406678.1_genomic	D
GCA_004424015.1_PDT000034694.3_genomic	D
GCA_004510765.1_PDT000102006.2_genomic	D
GCA_004669485.1_PDT000128583.2_genomic	D
GCA_016596355.1_ASM1659635v1_genomic	D
GCA_026846175.1_PDT001523312.1_genomic	D
GCA_004571695.1_PDT000143849.2_genomic	D
GCA_004469525.1_PDT000432467.1_genomic	D
GCA_004702525.1_PDT000294540.2_genomic	D
GCA_010096685.1_PDT000126117.2_genomic	D
GCA_017123075.1_PDT000949782.1_genomic	D
GCA_010104315.1_PDT000153627.2_genomic	D
GCA_003608135.1_ASM360813v1_genomic	D
GCA_000729625.1_ASM72962v1_genomic	D
GCA_014312655.1_PDT000821391.1_genomic	D
GCA_011071485.1_PDT000702667.1_genomic	D
GCA_027098675.1_PDT001537858.1_genomic	D
GCA_028608065.1_PDT001612389.1_genomic	D
GCA_001565195.1_LM07425_assembly_genomic	D
GCA_029027345.1_PDT000724814.1_genomic	D
GCA_029026485.1_PDT000724847.1_genomic	D
GCA_029028385.1_PDT000724775.1_genomic	D
GCA_004430885.1_PDT000192865.2_genomic	D
GCA_021403065.1_ASM2140306v1_genomic	D
GCA_004543625.1_PDT000474705.1_genomic	D
GCA_008659255.1_PDT000589709.1_genomic	D
GCA_004420885.1_PDT000133674.2_genomic	D
GCA_019826485.1_PDT001120076.1_genomic	D
GCA_006353375.1_PDT000518174.1_genomic	C
GCA_004437295.1_PDT000040651.2_genomic	C
GCA_004472405.1_PDT000447650.1_genomic	C
GCA_004587635.1_PDT000162791.2_genomic	C
GCA_009361515.1_ASM936151v1_genomic	C
GCA_007448785.1_PDT000537229.1_genomic	C
GCA_019790675.1_PDT001118076.1_genomic	C
GCA_004599575.1_PDT000218196.2_genomic	C
GCA_004612295.1_PDT000242647.2_genomic	C
GCA_022624765.1_PDT001270154.1_genomic	C
GCA_004546725.1_PDT000480890.1_genomic	C
GCA_008269875.1_ASM826987v1_genomic	C
GCA_004603575.1_PDT000218789.2_genomic	C
GCA_013490975.1_PDT000784923.1_genomic	C
GCA_010080955.1_PDT000626992.1_genomic	C
GCA_017069995.1_PDT000951361.1_genomic	C
GCA_011712335.1_PDT000709707.1_genomic	C
GCA_017069955.1_PDT000951359.1_genomic	C
GCA_004433365.1_PDT000038956.2_genomic	C
GCA_006355015.1_PDT000521309.1_genomic	C
GCA_000307065.1_ASM30706v1_genomic	C
GCA_014274165.1_PDT000817725.1_genomic	C
GCA_020757795.1_PDT001168515.1_genomic	C
GCA_005925185.1_PDT000510154.1_genomic	C
GCA_007719085.1_PDT000545609.1_genomic	B
GCA_004571775.1_PDT000143839.2_genomic	B
GCA_004713885.1_PDT000102531.3_genomic	B
GCA_010099085.1_PDT000136835.3_genomic	B
GCA_026471725.1_PDT001502958.1_genomic	B
GCA_004678015.1_PDT000137884.2_genomic	B
GCA_025157795.1_PDT001415237.1_genomic	B
GCA_022978515.1_PDT001287004.1_genomic	B
GCA_004500105.1_PDT000086234.2_genomic	B
GCA_017736475.1_PDT000997442.1_genomic	B
GCA_004456795.1_PDT000391617.1_genomic	B
GCA_024870665.1_PDT001407760.1_genomic	B
GCA_025247765.1_PDT001424024.1_genomic	B
GCA_013571695.1_PDT000781073.1_genomic	B
GCA_024379115.1_PDT001367547.1_genomic	B
GCA_020770155.1_PDT001168812.1_genomic	B
GCA_020763495.1_PDT001168496.1_genomic	B
GCA_020774295.1_PDT001169001.1_genomic	B
GCA_020769675.1_PDT001168944.1_genomic	B
GCA_020776675.1_PDT001168922.1_genomic	B
GCA_020763055.1_PDT001168431.1_genomic	B
GCA_004659605.1_PDT000121715.2_genomic	B
GCA_027792795.1_PDT001567752.1_genomic	B
GCA_013489065.1_PDT000784971.1_genomic	B
GCA_009446645.1_PDT000420025.2_genomic	B
GCA_019560235.1_PDT001101784.1_genomic	B
GCA_013737055.1_PDT000762592.1_genomic	B
GCA_004647825.1_PDT000101876.2_genomic	B
GCA_004704865.1_PDT000298378.2_genomic	B
GCA_004471585.1_PDT000053679.2_genomic	B
GCA_021407485.1_ASM2140748v1_genomic	B
GCA_027098655.1_PDT001537853.1_genomic	B
GCA_018626535.1_PDT001056517.1_genomic	B
GCA_004760005.1_PDT000381452.2_genomic	B
GCA_016133425.1_PDT000918115.1_genomic	B
GCA_006219465.1_PDT000518014.1_genomic	B
GCA_009311995.1_PDT000420185.2_genomic	B
GCA_022634155.1_PDT001271341.1_genomic	B
GCA_019823995.1_PDT001120065.1_genomic	B
GCA_023288565.1_PDT001300893.1_genomic	B
GCA_023305005.1_PDT001300381.1_genomic	B
GCA_023304635.1_PDT001300400.1_genomic	B
GCA_004396665.1_PDT000003471.3_genomic	B
GCA_010061405.1_PDT000658501.1_genomic	B
GCA_004621075.1_PDT000265164.2_genomic	B
GCA_011657095.1_PDT000688813.1_genomic	B
GCA_011701155.1_PDT000688899.1_genomic	B
GCA_011656775.1_PDT000689533.1_genomic	B
GCA_004676925.1_PDT000134761.2_genomic	B
GCA_018286875.1_PDT001019367.1_genomic	B
GCA_017370775.1_PDT000985503.1_genomic	B
GCA_025114945.1_PDT001412502.1_genomic	B
GCA_009276725.1_PDT000419603.2_genomic	B
GCA_014056685.1_PDT000457402.1_genomic	B
GCA_028146715.1_PDT001590078.1_genomic	B
GCA_028145265.1_PDT001589967.1_genomic	B
GCA_002527765.1_ASM252776v1_genomic	B
GCA_004541985.1_PDT000475119.1_genomic	B
GCA_009489825.1_PDT000453625.2_genomic	B
GCA_009788585.1_ASM978858v1_genomic	B
GCA_000726395.1_ASM72639v1_genomic	B
GCA_009990725.1_PDT000136856.3_genomic	B
GCA_004657885.1_PDT000119840.2_genomic	B
GCA_016596915.1_ASM1659691v1_genomic	B
Scott_A	B
GCA_019823265.1_PDT001120101.1_genomic	B
GCA_004762745.1_PDT000485258.1_genomic	B
GCA_016619625.1_PDT000931483.1_genomic	B
GCA_004484765.1_PDT000065844.2_genomic	B
GCA_004529925.1_PDT000474830.1_genomic	B
GCA_004620895.1_PDT000263667.2_genomic	B
GCA_009490045.1_PDT000454753.2_genomic	B
GCA_004722025.1_PDT000291466.3_genomic	B
GCA_010105835.1_PDT000153650.2_genomic	B
GCA_025025875.1_PDT001386671.1_genomic	B
GCA_004472585.1_PDT000448323.1_genomic	B
GCA_012914765.1_PDT000727068.1_genomic	B
GCA_010055585.1_PDT000657950.1_genomic	B
GCA_021251385.1_PDT001206801.1_genomic	B
GCA_020156115.1_PDT001137845.1_genomic	B
GCA_004728145.1_PDT000304035.3_genomic	B
GCA_013144685.1_PDT000742605.1_genomic	B
GCA_023538895.1_PDT001314493.1_genomic	B
GCA_020182795.1_PDT001139980.1_genomic	B
GCA_020184045.1_PDT001140044.1_genomic	B
GCA_014318595.1_PDT000821096.1_genomic	B
GCA_013136855.1_PDT000741503.1_genomic	B
GCA_026112085.1_PDT001482713.1_genomic	B
GCA_004534505.1_PDT000483209.1_genomic	B
GCA_004381875.1_PDT000302563.2_genomic	B
GCA_017696735.1_ASM1769673v1_genomic	B
GCA_004421835.1_PDT000033949.3_genomic	B
GCA_019324215.1_PDT001094957.1_genomic	B
GCA_024111915.1_PDT001322867.1_genomic	B
GCA_020187995.1_PDT001139579.1_genomic	B
GCA_010112575.1_PDT000289498.2_genomic	B
GCA_028169245.1_PDT001590648.1_genomic	B
GCA_010077855.1_PDT000097843.3_genomic	B
GCA_011700215.1_PDT000691477.1_genomic	B
GCA_004726845.1_PDT000291535.3_genomic	B
GCA_010101115.1_PDT000153407.2_genomic	B
GCA_004764895.1_PDT000485467.1_genomic	B
GCA_004406385.1_PDT000045739.2_genomic	B
GCA_021757125.1_PDT001233026.1_genomic	B
GCA_021757025.1_PDT001233029.1_genomic	B
GCA_019907395.1_PDT001125680.1_genomic	B
GCA_001827995.1_ASM182799v1_genomic	B
GCA_006495435.1_PDT000532394.1_genomic	B
GCA_004449485.1_PDT000001960.3_genomic	B
GCA_017913495.1_PDT001004243.1_genomic	B
GCA_017915875.1_PDT001004304.1_genomic	B
GCA_028162645.1_PDT001589962.1_genomic	B
GCA_900026905.1_12754_5_76_genomic	B
GCA_004754685.1_PDT000379610.2_genomic	B
GCA_025227295.1_PDT001419089.1_genomic	B
GCA_008786845.1_PDT000594842.1_genomic	B
GCA_017081705.1_PDT000950361.1_genomic	B
GCA_012863935.1_PDT000724102.1_genomic	B
GCA_023202775.1_PDT001297222.1_genomic	B
GCA_021494805.1_ASM2149480v1_genomic	B
GCA_011736455.1_PDT000712285.1_genomic	B
GCA_004412165.1_PDT000417913.1_genomic	B
GCA_004644445.1_PDT000097379.2_genomic	B
GCA_023303545.1_PDT001300454.1_genomic	B
GCA_014320035.1_PDT000821657.1_genomic	B
GCA_004395485.1_PDT000069757.2_genomic	B
GCA_010098065.1_PDT000126196.2_genomic	B
GCA_024135165.1_PDT001352273.1_genomic	B
GCA_019821645.1_PDT001120208.1_genomic	B
GCA_004452185.1_PDT000000025.5_genomic	B
GCA_003607015.1_ASM360701v1_genomic	B
GCA_029035685.1_PDT001653055.1_genomic	B
GCA_018225825.1_PDT001017255.1_genomic	B
GCA_027130115.1_PDT001538113.1_genomic	B
GCA_009311675.1_PDT000420165.2_genomic	B
GCA_015563205.1_PDT000892301.1_genomic	B
GCA_015566005.1_PDT000892075.1_genomic	B
GCA_004577135.1_PDT000154109.2_genomic	B
GCA_009308695.1_PDT000419704.2_genomic	B
GCA_009272585.1_PDT000419173.2_genomic	B
GCA_029438435.1_ASM2943843v1_genomic	B
GCA_013402575.1_ASM1340257v1_genomic	B
GCA_013402415.1_ASM1340241v1_genomic	B
GCA_013402355.1_ASM1340235v1_genomic	B
GCA_009197865.1_PDT000519931.2_genomic	B
GCA_013149105.1_PDT000742585.1_genomic	B
GCA_004701325.1_PDT000294333.2_genomic	B
GCA_004719585.1_PDT000153939.3_genomic	B
GCA_010117695.1_PDT000656569.1_genomic	B
GCA_010117275.1_PDT000656550.1_genomic	B
GCA_023285465.1_ASM2328546v1_genomic	B
GCA_002132305.1_ASM213230v1_genomic	B
GCA_001273505.2_ASM127350v2_genomic	B
GCA_002132945.1_ASM213294v1_genomic	B
GCA_002488815.1_ASM248881v1_genomic	B
GCA_021338095.1_PDT001214573.1_genomic	B
GCA_019821385.1_PDT001120222.1_genomic	B
GCA_011680115.1_PDT000689914.1_genomic	B
GCA_026736055.1_PDT001516681.1_genomic	B
GCA_004653385.1_PDT000105725.2_genomic	B
GCA_011678975.1_PDT000689589.1_genomic	B
GCA_011652445.1_PDT000689643.1_genomic	B
GCA_028146645.1_PDT001590140.1_genomic	A
GCA_004755045.1_PDT000379625.2_genomic	A
GCA_023301905.1_PDT001300476.1_genomic	A
GCA_017696515.1_ASM1769651v1_genomic	A
GCA_004475015.1_PDT000465687.1_genomic	A
GCA_004526605.1_PDT000473869.1_genomic	A
GCA_010047325.1_PDT000657658.1_genomic	A
GCA_004648565.1_PDT000101856.2_genomic	A
GCA_017069415.1_PDT000951393.1_genomic	A
GCA_009361415.1_ASM936141v1_genomic	A
GCA_009361395.1_ASM936139v1_genomic	A
GCA_004492865.1_PDT000072602.2_genomic	A
GCA_004539305.1_PDT000474716.1_genomic	A
GCA_021243145.1_PDT001206876.1_genomic	A
GCA_020534185.1_PDT001156664.1_genomic	A
GCA_010086055.1_PDT000635892.1_genomic	A
GCA_010046665.1_PDT000657589.1_genomic	A
GCA_025656655.1_PDT001449773.1_genomic	A
GCA_004693615.1_PDT000204826.2_genomic	A
GCA_009449765.1_PDT000421349.2_genomic	A
GCA_004505665.1_PDT000095221.2_genomic	A
GCA_004504645.1_PDT000094780.2_genomic	A
GCA_008754135.1_ASM875413v1_genomic	A
GCA_004677575.1_PDT000137470.2_genomic	A
GCA_004753665.1_PDT000379671.2_genomic	A
GCA_004496325.1_PDT000003835.3_genomic	A
GCA_008754555.1_ASM875455v1_genomic	A
GCA_004394565.1_PDT000400900.3_genomic	A
GCA_004687595.1_PDT000197711.2_genomic	A
GCA_022618455.1_PDT001269738.1_genomic	A
GCA_004575255.1_PDT000148824.2_genomic	A
GCA_004729165.1_PDT000303900.3_genomic	A
GCA_011698055.1_PDT000689612.1_genomic	A
GCA_009421205.1_PDT000419481.2_genomic	A
GCA_004617835.1_PDT000259355.2_genomic	A
GCA_004580395.1_PDT000152968.2_genomic	A
GCA_004386505.1_PDT000391506.1_genomic	A
GCA_010366705.1_PDT000679592.1_genomic	A
GCA_004598375.1_PDT000218577.2_genomic	A
GCA_025365415.1_PDT001427881.1_genomic	A
GCA_004667265.1_PDT000128532.2_genomic	A
GCA_004656645.1_PDT000113008.2_genomic	A
GCA_004386945.1_PDT000065994.2_genomic	A
GCA_005246545.1_PDT000497442.1_genomic	A
GCA_004415125.1_PDT000065941.2_genomic	A
GCA_004485455.1_PDT000065979.2_genomic	A
GCA_004465465.1_PDT000051934.2_genomic	A
GCA_003608025.1_ASM360802v1_genomic	A
GCA_004617295.1_PDT000252918.2_genomic	A
GCA_004470645.1_PDT000433966.1_genomic	A
GCA_018286815.1_PDT001019369.1_genomic	A
GCA_024303705.1_PDT001361853.1_genomic	A
GCA_004630415.1_PDT000280763.2_genomic	A
GCA_004630475.1_PDT000280779.2_genomic	A
GCA_004725825.1_PDT000245415.3_genomic	A
GCA_004492675.1_PDT000072529.2_genomic	A
GCA_004389045.1_PDT000084610.2_genomic	A
GCA_004598675.1_PDT000217406.2_genomic	A
GCA_008188605.1_PDT000574388.1_genomic	A
GCA_014502405.1_PDT000832862.1_genomic	A
GCA_004437485.1_PDT000216541.2_genomic	A
GCA_004506465.1_PDT000004428.3_genomic	A
GCA_004653705.1_PDT000107245.2_genomic	A
GCA_004417625.1_PDT000083308.2_genomic	A
GCA_004509685.1_PDT000107230.2_genomic	A
GCA_013490775.1_PDT000784832.1_genomic	A
GCA_004671705.1_PDT000129533.2_genomic	A
GCA_004633635.1_PDT000284965.2_genomic	A
GCA_004673905.1_PDT000131090.2_genomic	A
GCA_004696505.1_PDT000208309.2_genomic	A
GCA_004597235.1_PDT000216534.2_genomic	A
GCA_004452365.1_PDT000100343.5_genomic	A
GCA_029027325.1_PDT000724815.1_genomic	A
GCA_029029125.1_PDT000724728.1_genomic	A
GCA_009308595.1_PDT000419700.2_genomic	A
GCA_023767735.1_PDT001330299.1_genomic	A
GCA_024119015.1_PDT001338036.3_genomic	A
GCA_004692665.1_PDT000203228.2_genomic	A
GCA_004471685.1_PDT000440554.1_genomic	A
GCA_001565475.1_LM09-00402_assembly_genomic	A
GCA_004623695.1_PDT000268742.2_genomic	A
GCA_003676545.1_PDT000178930.3_genomic	A
GCA_018315255.1_PDT001022052.1_genomic	A
GCA_003681115.1_PDT000353668.1_genomic	A
GCA_003681075.1_PDT000353662.1_genomic	A
GCA_003685255.1_PDT000365297.1_genomic	A
GCA_020988225.1_PDT001185688.1_genomic	A
GCA_013491395.1_PDT000784857.1_genomic	A
GCA_004661815.1_PDT000125699.2_genomic	A
GCA_004595915.1_PDT000215751.2_genomic	A
GCA_016306305.1_PDT000218212.2_genomic	A
GCA_018933775.1_PDT001071867.1_genomic	A
GCA_009423805.1_PDT000419921.2_genomic	A
GCA_004688685.1_PDT000192027.2_genomic	A
GCA_004483685.1_PDT000064968.2_genomic	A
GCA_004501295.1_PDT000086868.2_genomic	A
GCA_013432405.1_ASM1343240v1_genomic	A
GCA_004474845.1_PDT000465145.1_genomic	A
GCA_004503225.1_PDT000092948.2_genomic	A
GCA_004604775.1_PDT000226448.2_genomic	A
GCA_010067665.1_PDT000668344.1_genomic	A
GCA_013491205.1_PDT000784865.1_genomic	A
GCA_008541775.1_PDT000583045.1_genomic	A
GCA_004593515.1_PDT000182993.2_genomic	A
GCA_018243835.1_PDT001017870.1_genomic	A
GCA_004601335.1_PDT000221113.2_genomic	A
GCA_017326925.1_PDT000979038.1_genomic	A
GCA_001548635.2_ASM154863v2_genomic	A
GCA_023827285.1_PDT001326430.1_genomic	A
GCA_004411605.1_PDT000060494.2_genomic	A
GCA_004486845.1_PDT000066054.2_genomic	A
GCA_004388645.1_PDT000069907.2_genomic	A
GCA_003002195.1_ASM300219v1_genomic	A
GCA_004491785.1_PDT000068692.2_genomic	A
GCA_019570375.1_PDT001107751.1_genomic	A
GCA_001495495.1_2012_313587_2_genomic	A
GCA_009603805.1_PDT000084889.3_genomic	A
GCA_009451645.1_PDT000421432.2_genomic	A
GCA_019068225.1_PDT001078769.1_genomic	A
GCA_011712575.1_PDT000709580.1_genomic	A
GCA_004754165.1_PDT000379704.2_genomic	A
GCA_010076165.1_PDT000097701.3_genomic	A
GCA_009487425.1_PDT000423252.2_genomic	A
GCA_020454755.1_ASM2045475v1_genomic	A
GCA_003607655.1_ASM360765v1_genomic	A
GCA_004492325.1_PDT000072482.2_genomic	A
GCA_004387445.1_PDT000004024.3_genomic	A
GCA_023239665.1_PDT001299441.1_genomic	A
