## Supplementary Data 3 for "Intra-genomic genes-to-genes correlation enables bacterial genome representation": cgST_LM2.csv

GCA_029021845.1_PDT000770075.1_genomic	D
GCA_004755125.1_PDT000379665.2_genomic	D
GCA_004718605.1_PDT000153961.3_genomic	D
GCA_017862655.1_ASM1786265v1_genomic	D
GCA_010068485.1_PDT000669175.1_genomic	D
GCA_003683155.1_PDT000360927.1_genomic	D
GCA_022351545.1_PDT001251910.1_genomic	D
GCA_004384585.1_PDT000213759.2_genomic	D
GCA_900034755.1_12754_4_72_genomic	D
GCA_004454875.1_PDT000374965.1_genomic	D
GCA_004398765.1_PDT000086202.2_genomic	D
GCA_006496575.1_PDT000532727.1_genomic	D
GCA_001759155.1_ASM175915v1_genomic	D
GCA_004439405.1_PDT000215838.2_genomic	D
GCA_014054685.1_PDT000801300.1_genomic	D
10403S	D
GCA_009411335.1_PDT000619359.1_genomic	D
GCA_004697285.1_PDT000208967.2_genomic	D
GCA_004695385.1_PDT000206417.2_genomic	D
GCA_005924305.1_PDT000208959.2_genomic	D
GCA_004551065.1_PDT000483223.1_genomic	D
GCA_023213555.1_PDT001297889.1_genomic	D
GCA_010112995.1_PDT000453487.1_genomic	D
GCA_009406005.1_PDT000618578.1_genomic	D
GCA_015961405.1_PDT000892579.1_genomic	D
GCA_023178245.1_PDT001295753.1_genomic	D
GCA_003045445.1_ASM304544v1_genomic	D
GCA_022460695.1_ASM2246069v1_genomic	D
GCA_023178595.1_PDT001295759.1_genomic	D
GCA_009755315.1_ASM975531v1_genomic	D
GCA_016459185.1_PDT000926293.1_genomic	D
GCA_015284125.1_PDT000881886.1_genomic	D
GCA_004408065.1_PDT000039055.2_genomic	D
GCA_014843295.1_ASM1484329v1_genomic	D
EGD	D
GCA_004444855.1_PDT000044540.2_genomic	D
GCA_003896495.1_PDT000385072.1_genomic	D
GCA_010044105.1_PDT000657420.1_genomic	D
GCA_004389145.1_PDT000083084.2_genomic	D
GCA_008285755.1_PDT000576056.1_genomic	D
GCA_004581035.1_PDT000153360.2_genomic	D
GCA_010085175.1_PDT000097922.4_genomic	D
GCA_015141655.1_PDT000854503.1_genomic	D
GCA_010056825.1_PDT000658148.1_genomic	D
EGD-e	D
GCA_004637725.1_PDT000086227.2_genomic	D
GCA_029217335.1_PDT001661924.1_genomic	D
LO28	D
GCA_004743885.1_PDT000378160.2_genomic	D
GCA_002529785.1_ASM252978v1_genomic	D
GCA_002526335.1_ASM252633v1_genomic	D
GCA_004533085.1_PDT000475200.1_genomic	D
GCA_016895925.1_ASM1689592v1_genomic	D
GCA_002445665.1_ASM244566v1_genomic	D
GCA_017314685.1_ASM1731468v1_genomic	D
GCA_009807385.1_ASM980738v1_genomic	D
GCA_005245165.1_PDT000487062.1_genomic	D
GCA_001565715.1_LM57179_assembly_genomic	D
GCA_004710345.1_PDT000000962.4_genomic	D
GCA_004756325.1_PDT000379775.2_genomic	D
GCA_003867555.1_PDT000027729.4_genomic	D
GCA_016898185.1_ASM1689818v1_genomic	D
GCA_016897065.1_ASM1689706v1_genomic	D
GCA_016898685.1_ASM1689868v1_genomic	D
GCA_004731225.1_PDT000376215.2_genomic	D
GCA_004632095.1_PDT000285413.2_genomic	D
GCA_004687765.1_PDT000197550.2_genomic	D
GCA_014262085.1_PDT000817041.1_genomic	D
GCA_025369235.1_PDT001428116.1_genomic	D
GCA_029128345.1_PDT001655499.1_genomic	D
GCA_003186885.1_ASM318688v1_genomic	D
GCA_027982145.1_ASM2798214v1_genomic	D
GCA_016895295.1_ASM1689529v1_genomic	D
GCA_004586355.1_PDT000159035.2_genomic	D
GCA_004480505.1_PDT000060422.2_genomic	D
GCA_025595925.1_PDT001443463.1_genomic	D
GCA_022441925.1_PDT001257252.1_genomic	D
GCA_004446445.1_PDT000036940.12_genomic	D
GCA_004409105.1_PDT000044963.2_genomic	D
GCA_003778225.1_PDT000396008.1_genomic	D
GCA_010060665.1_PDT000658471.1_genomic	D
GCA_010041745.1_PDT000657281.1_genomic	D
GCA_003188645.1_ASM318864v1_genomic	D
GCA_010051765.1_PDT000657933.1_genomic	D
GCA_019866885.1_PDT001122099.1_genomic	D
GCA_016597855.1_ASM1659785v1_genomic	D
GCA_004732165.1_PDT000376336.2_genomic	D
GCA_009305855.1_PDT000419081.2_genomic	D
GCA_010080215.1_PDT000454466.2_genomic	D
GCA_004546665.1_PDT000475254.1_genomic	D
GCA_027982335.1_ASM2798233v1_genomic	D
GCA_003388795.1_ASM338879v1_genomic	D
GCA_018185675.1_PDT001014612.1_genomic	D
GCA_009486205.1_PDT000421675.2_genomic	D
GCA_013384715.1_ASM1338471v1_genomic	D
GCA_010056425.1_PDT000657869.1_genomic	D
GCA_010041545.1_PDT000657265.1_genomic	D
GCA_024250105.1_ASM2425010v1_genomic	D
GCA_004398385.1_PDT000077339.2_genomic	D
GCA_004736965.1_PDT000372088.2_genomic	D
GCA_024268035.1_PDT001358905.1_genomic	D
GCA_015881785.1_PDT000899638.1_genomic	D
GCA_022441305.1_PDT001257262.1_genomic	D
GCA_004466945.1_PDT000426921.1_genomic	D
GCA_004743545.1_PDT000378137.2_genomic	D
GCA_022441645.1_PDT001257268.1_genomic	D
GCA_004738105.1_PDT000377310.2_genomic	D
GCA_009807455.1_ASM980745v1_genomic	D
GCA_010113175.1_PDT000453579.1_genomic	D
GCA_004439705.1_PDT000224522.2_genomic	D
GCA_023420165.1_PDT001309513.1_genomic	D
GCA_004744685.1_PDT000378226.2_genomic	D
GCA_014314755.1_PDT000821262.1_genomic	D
GCA_024252785.1_ASM2425278v1_genomic	D
GCA_009755415.1_ASM975541v1_genomic	D
GCA_004757745.1_PDT000379813.2_genomic	D
GCA_021557575.1_PDT001229156.1_genomic	D
GCA_010095245.1_PDT000126050.2_genomic	D
GCA_004616135.1_PDT000258409.2_genomic	D
GCA_004550945.1_PDT000483192.1_genomic	D
GCA_019822485.1_PDT001120135.1_genomic	D
GCA_027982005.1_ASM2798200v1_genomic	D
GCA_004750755.1_PDT000378944.2_genomic	D
GCA_026065095.1_PDT001475968.1_genomic	D
GCA_015539625.1_PDT000891928.1_genomic	D
GCA_015533955.1_PDT000891781.1_genomic	D
GCA_004721265.1_PDT000176943.3_genomic	D
GCA_004734725.1_PDT000376469.2_genomic	D
GCA_004742545.1_PDT000378084.2_genomic	D
GCA_009305755.1_PDT000419373.2_genomic	D
GCA_004528385.1_PDT000474751.1_genomic	D
GCA_024702485.1_ASM2470248v1_genomic	D
GCA_010044775.1_PDT000657447.1_genomic	D
GCA_003677885.1_PDT000265946.2_genomic	D
GCA_004668865.1_PDT000129356.2_genomic	D
GCA_029028985.1_PDT000724741.1_genomic	D
GCA_025336985.1_PDT001427553.1_genomic	D
GCA_010019385.1_PDT000645802.1_genomic	D
GCA_015563605.1_PDT000892271.1_genomic	D
GCA_015352815.1_ASM1535281v1_genomic	D
GCA_015352545.1_ASM1535254v1_genomic	D
GCA_004548205.1_PDT000475292.1_genomic	D
GCA_002028065.1_ASM202806v1_genomic	D
GCA_016133645.1_PDT000918119.1_genomic	D
GCA_009440735.1_PDT000620407.1_genomic	C
GCA_009198805.1_PDT000533623.2_genomic	C
GCA_004691885.1_PDT000201908.2_genomic	C
GCA_004572015.1_PDT000143435.2_genomic	C
GCA_004704885.1_PDT000297790.2_genomic	C
GCA_002446315.1_ASM244631v1_genomic	C
GCA_004455015.1_PDT000375413.1_genomic	C
GCA_011743045.1_PDT000712737.1_genomic	C
GCA_003173215.1_ASM317321v1_genomic	C
GCA_004728065.1_PDT000303994.3_genomic	C
GCA_004727945.1_PDT000303981.3_genomic	C
GCA_019031085.1_PDT001077305.1_genomic	C
GCA_013625945.1_ASM1362594v1_genomic	C
GCA_010089595.1_PDT000562643.1_genomic	C
GCA_018752475.1_PDT001058903.1_genomic	C
GCA_020977085.1_PDT001184518.1_genomic	C
GCA_011737515.1_PDT000712297.1_genomic	C
GCA_006218565.1_PDT000137043.2_genomic	C
GCA_001752255.1_ASM175225v1_genomic	C
GCA_003678735.1_PDT000347797.1_genomic	C
GCA_016133295.1_PDT000918118.1_genomic	C
GCA_015078275.1_PDT000870853.1_genomic	C
GCA_010089455.1_PDT000562634.1_genomic	C
GCA_007449565.1_PDT000537233.1_genomic	C
GCA_007449105.1_PDT000537228.1_genomic	C
GCA_020266165.1_PDT001143427.1_genomic	C
GCA_020400745.1_PDT001147494.1_genomic	C
GCA_009361215.1_ASM936121v1_genomic	C
GCA_004727685.1_PDT000304000.3_genomic	C
GCA_008625075.1_PDT000588819.1_genomic	C
GCA_020338175.1_PDT001145152.1_genomic	C
GCA_004448245.1_PDT000047057.2_genomic	C
GCA_022355875.1_PDT001252209.1_genomic	C
GCA_004417205.1_PDT000087511.2_genomic	C
GCA_004395845.1_PDT000426859.1_genomic	C
GCA_004444285.1_PDT000044113.2_genomic	C
GCA_008270985.1_ASM827098v1_genomic	C
GCA_004498665.1_PDT000082279.2_genomic	C
GCA_004587555.1_PDT000162786.2_genomic	C
GCA_004588605.1_PDT000167614.2_genomic	C
GCA_019486765.1_PDT001103527.1_genomic	C
GCA_008311775.1_PDT000579932.1_genomic	C
GCA_010074285.1_PDT000097516.3_genomic	C
GCA_001188655.1_ASM118865v1_genomic	C
GCA_004487205.1_PDT000066196.2_genomic	C
GCA_000218305.1_ASM21830v1_genomic	C
GCA_009788255.1_ASM978825v1_genomic	C
GCA_019861445.1_PDT001122216.1_genomic	C
LM_C_ref3	C
GCA_018301665.1_PDT001021548.1_genomic	C
GCA_004577165.1_PDT000151958.2_genomic	C
GCA_008270325.1_ASM827032v1_genomic	C
GCA_022940705.1_PDT001276879.1_genomic	C
GCA_004691825.1_PDT000201904.2_genomic	C
GCA_009371935.1_ASM937193v1_genomic	C
GCA_009361595.1_ASM936159v1_genomic	C
LM_C_ref4	C
GCA_004575055.1_PDT000149506.2_genomic	C
GCA_008270075.1_ASM827007v1_genomic	C
GCA_008269565.1_ASM826956v1_genomic	C
GCA_008269965.1_ASM826996v1_genomic	C
GCA_004608835.1_PDT000235034.2_genomic	C
GCA_026550575.1_PDT001505547.1_genomic	C
GCA_004460265.1_PDT000407494.1_genomic	C
GCA_004676065.1_PDT000133901.2_genomic	C
GCA_004627295.1_PDT000267441.2_genomic	C
GCA_004440445.1_PDT000001550.3_genomic	C
GCA_004453435.1_PDT000001694.5_genomic	C
GCA_020265305.1_PDT001143426.1_genomic	C
GCA_006353315.1_PDT000518168.1_genomic	C
GCA_004575355.1_PDT000149507.2_genomic	C
GCA_020277525.1_PDT001143458.1_genomic	C
GCA_004502325.1_PDT000086922.2_genomic	C
GCA_004435265.1_PDT000040091.2_genomic	C
GCA_013488705.1_PDT000785029.1_genomic	C
GCA_005875955.1_PDT000503463.1_genomic	C
GCA_004502605.1_PDT000087506.2_genomic	C
GCA_004502665.1_PDT000087512.2_genomic	C
GCA_015310825.1_PDT000883618.1_genomic	C
GCA_004665195.1_PDT000127689.2_genomic	C
GCA_013572255.1_PDT000781132.1_genomic	C
GCA_006353095.1_PDT000518163.1_genomic	C
GCA_020411365.1_PDT001147874.1_genomic	C
GCA_008270065.1_ASM827006v1_genomic	C
GCA_026693225.1_PDT001465424.1_genomic	C
GCA_008240765.1_PDT000568686.1_genomic	C
GCA_021018035.1_PDT001187585.1_genomic	C
GCA_015019795.1_PDT000867595.1_genomic	C
GCA_015020115.1_PDT000867493.1_genomic	C
LM_C_ref2	C
GCA_004579035.1_PDT000151156.2_genomic	C
GCA_013490345.1_PDT000784889.1_genomic	C
GCA_010067925.1_PDT000562549.3_genomic	C
GCA_018255495.1_PDT001017881.1_genomic	C
GCA_018012435.1_PDT001006399.1_genomic	C
GCA_020763695.1_PDT001168347.1_genomic	C
GCA_024308395.1_PDT001361416.1_genomic	C
GCA_024308475.1_PDT001361414.1_genomic	C
GCA_019681755.1_PDT001111000.1_genomic	C
GCA_025157855.1_PDT001415142.1_genomic	C
GCA_004644945.1_PDT000098271.2_genomic	C
GCA_007453005.1_PDT000539070.1_genomic	C
GCA_009223505.1_PDT000610094.1_genomic	C
GCA_009223585.1_PDT000610104.1_genomic	C
GCA_017123335.1_PDT000949769.1_genomic	C
GCA_020769915.1_PDT001168764.1_genomic	C
GCA_003682995.1_PDT000362813.1_genomic	C
GCA_005926145.1_PDT000510247.1_genomic	C
GCA_014274385.1_PDT000817717.1_genomic	C
GCA_008269835.1_ASM826983v1_genomic	C
GCA_014273725.1_PDT000817734.1_genomic	C
GCA_017487445.1_PDT000986207.1_genomic	C
LM_C_ref0	C
GCA_020766475.1_PDT001168892.1_genomic	C
GCA_014274505.1_PDT000817710.1_genomic	C
GCA_006149525.1_PDT000086841.2_genomic	C
GCA_019860325.1_PDT001122137.1_genomic	C
GCA_004593995.1_PDT000184533.2_genomic	C
GCA_023293305.1_PDT001300876.1_genomic	C
GCA_000168475.1_ASM16847v1_genomic	C
GCA_004385105.1_PDT000045724.2_genomic	C
LM_C_ref1	C
GCA_026549955.1_PDT001505583.1_genomic	C
GCA_018243295.1_PDT001017864.1_genomic	C
GCA_012002735.1_PDT000717245.1_genomic	C
GCA_011712015.1_PDT000709712.1_genomic	C
GCA_012004665.1_PDT000717166.1_genomic	C
GCA_011710955.1_PDT000709552.1_genomic	C
GCA_012003605.1_PDT000717230.1_genomic	C
GCA_011712515.1_PDT000709717.1_genomic	C
GCA_012004685.1_PDT000717160.1_genomic	C
GCA_012004505.1_PDT000717149.1_genomic	C
GCA_012003225.1_PDT000717233.1_genomic	C
GCA_011711655.1_PDT000709546.1_genomic	C
GCA_012002725.1_PDT000717240.1_genomic	C
GCA_017067655.1_PDT000951433.1_genomic	C
GCA_022624845.1_PDT001270153.1_genomic	C
GCA_003643665.1_PDT000341763.1_genomic	C
GCA_020764535.1_PDT001168292.1_genomic	C
GCA_024440955.1_PDT001369241.1_genomic	C
GCA_009595035.1_PDT000622744.1_genomic	C
GCA_007461955.1_PDT000541932.1_genomic	C
GCA_004573695.1_PDT000146164.2_genomic	C
GCA_004481325.1_PDT000062663.2_genomic	C
GCA_004422685.1_PDT000033979.3_genomic	C
GCA_009604285.1_PDT000084925.3_genomic	C
GCA_017069695.1_PDT000951376.1_genomic	C
GCA_006353535.1_PDT000518268.1_genomic	C
GCA_021211115.1_PDT001203571.1_genomic	C
GCA_004394805.1_PDT000066052.2_genomic	C
GCA_023317665.1_PDT001187577.1_genomic	C
GCA_004398985.1_PDT000086931.2_genomic	C
GCA_022625145.1_PDT001270177.1_genomic	C
GCA_022658055.1_PDT001270540.1_genomic	C
GCA_022657835.1_PDT001270570.1_genomic	C
GCA_022658155.1_PDT001270537.1_genomic	C
GCA_022624345.1_PDT001270179.1_genomic	C
GCA_006496555.1_PDT000532712.1_genomic	C
GCA_021211315.1_PDT001203575.1_genomic	C
GCA_023693325.1_PDT001325237.1_genomic	C
GCA_008269525.1_ASM826952v1_genomic	C
GCA_021212735.1_PDT001203591.1_genomic	C
GCA_014526645.1_ASM1452664v1_genomic	C
GCA_007929405.1_PDT000554139.1_genomic	C
GCA_008270895.1_ASM827089v1_genomic	C
GCA_019729895.1_PDT001115339.1_genomic	C
GCA_019729955.1_PDT001115338.1_genomic	C
GCA_021212635.1_PDT001203590.1_genomic	C
GCA_023694705.1_PDT001325216.1_genomic	C
GCA_004445945.1_PDT000044979.2_genomic	C
GCA_010087795.1_PDT000639332.1_genomic	C
GCA_014503875.1_PDT000831131.1_genomic	C
GCA_004582115.1_PDT000157442.2_genomic	C
GCA_004551205.1_PDT000481200.1_genomic	C
GCA_004549805.1_PDT000481173.1_genomic	C
GCA_020411445.1_PDT001147866.1_genomic	C
GCA_023694185.1_PDT001325197.1_genomic	C
GCA_020411565.1_PDT001147865.1_genomic	C
GCA_018082445.1_PDT001007324.1_genomic	C
GCA_005248005.1_PDT000496654.1_genomic	C
GCA_020611255.1_PDT001161252.1_genomic	C
GCA_001759915.1_BCW_3838_genomic	C
GCA_004606315.1_PDT000231438.2_genomic	C
GCA_004606435.1_PDT000232143.2_genomic	C
GCA_022624705.1_PDT001270157.1_genomic	C
GCA_004458245.1_PDT000403215.1_genomic	C
GCA_026550515.1_PDT001505550.1_genomic	C
GCA_022625005.1_PDT001269872.1_genomic	C
GCA_020543045.1_PDT001158066.2_genomic	C
GCA_004604195.1_PDT000231425.2_genomic	C
GCA_004550125.1_PDT000481247.1_genomic	C
GCA_004497055.1_PDT000083060.2_genomic	C
GCA_028677015.1_PDT001618438.1_genomic	C
GCA_008269665.1_ASM826966v1_genomic	C
GCA_004396725.1_PDT000003484.3_genomic	C
GCA_011660395.1_PDT000690388.1_genomic	C
GCA_008270975.1_ASM827097v1_genomic	C
GCA_014254255.1_PDT000816359.1_genomic	C
GCA_017295455.1_PDT000978626.1_genomic	C
GCA_005250085.1_PDT000498739.1_genomic	C
GCA_026517405.1_PDT001504634.1_genomic	A
GCA_019729835.1_PDT001115343.1_genomic	A
GCA_004595855.1_PDT000215721.2_genomic	A
GCA_900034725.1_12673_8_33_genomic	A
GCA_015297765.1_PDT000883249.1_genomic	A
GCA_004445405.1_PDT000044708.2_genomic	A
GCA_014502985.1_PDT000832894.1_genomic	A
GCA_004676525.1_PDT000134297.2_genomic	A
GCA_011738075.1_PDT000712339.1_genomic	A
GCA_017787045.1_PDT000998134.1_genomic	A
GCA_029032545.1_PDT001653042.1_genomic	A
LM_A_ref2	A
GCA_023728255.1_PDT001325204.2_genomic	A
GCA_027977445.1_ASM2797744v1_genomic	A
GCA_004712805.1_PDT000102565.3_genomic	A
GCA_010106615.1_PDT000153689.2_genomic	A
GCA_010073745.1_PDT000454464.2_genomic	A
GCA_019865065.1_PDT001121836.1_genomic	A
GCA_004577015.1_PDT000150730.2_genomic	A
GCA_004612855.1_PDT000244007.2_genomic	A
GCA_004494385.1_PDT000077487.2_genomic	A
GCA_003588405.1_ASM358840v1_genomic	A
GCA_004486985.1_PDT000066108.2_genomic	A
GCA_014319115.1_PDT000821039.1_genomic	A
GCA_015582995.1_PDT000892508.1_genomic	A
GCA_013148545.1_PDT000742599.1_genomic	A
GCA_015527765.1_PDT000891591.1_genomic	A
GCA_003677545.1_PDT000350351.1_genomic	A
GCA_015140415.1_PDT000872791.1_genomic	A
GCA_020454755.1_ASM2045475v1_genomic	A
GCA_020454685.1_ASM2045468v1_genomic	A
GCA_004511385.1_PDT000029699.3_genomic	A
GCA_023284205.1_ASM2328420v1_genomic	B
GCA_012108255.1_PDT000719822.1_genomic	B
GCA_012244925.1_PDT000720959.1_genomic	B
GCA_002489385.1_ASM248938v1_genomic	B
GCA_010090155.1_PDT000564106.1_genomic	B
GCA_010357925.1_PDT000677910.1_genomic	B
GCA_004614975.1_PDT000250270.2_genomic	B
GCA_019819125.1_PDT001120258.1_genomic	B
GCA_004603085.1_PDT000224658.2_genomic	B
GCA_011700955.1_PDT000689524.1_genomic	B
GCA_011700855.1_PDT000689320.1_genomic	B
GCA_006546085.1_PDT000533781.1_genomic	B
GCA_026025205.1_PDT001479583.1_genomic	B
GCA_020569565.1_PDT001159480.1_genomic	B
GCA_004464025.1_PDT000414306.1_genomic	B
GCA_004442945.1_PDT000041823.2_genomic	B
GCA_018869545.1_PDT001067637.1_genomic	B
GCA_004497425.1_PDT000084274.2_genomic	B
GCA_010067585.1_PDT000669314.1_genomic	B
GCA_020766775.1_PDT001168881.1_genomic	B
GCA_020767635.1_PDT001168796.1_genomic	B
GCA_023303585.1_PDT001300453.1_genomic	B
GCA_004638555.1_PDT000088507.2_genomic	B
GCA_009447945.1_PDT000420501.2_genomic	B
GCA_004572775.1_PDT000144177.2_genomic	B
GCA_004453705.1_PDT000372589.1_genomic	B
GCA_004528685.1_PDT000474953.1_genomic	B
GCA_013148585.1_PDT000742590.1_genomic	B
GCA_013402365.1_ASM1340236v1_genomic	B
GCA_010114475.1_PDT000656489.1_genomic	B
GCA_900034705.1_12754_5_86_genomic	B
GCA_004531645.1_PDT000474960.1_genomic	B
GCA_018104595.1_PDT001008937.1_genomic	B
GCA_018102915.1_PDT001009028.1_genomic	B
GCA_009449485.1_PDT000420526.2_genomic	B
GCA_004387025.1_PDT000066110.2_genomic	B
GCA_003683335.1_PDT000362352.1_genomic	B
LM_B_ref1	B
GCA_024137285.1_PDT001352299.1_genomic	B
GCA_002445675.1_ASM244567v1_genomic	B
GCA_010074525.1_PDT000454467.2_genomic	B
GCA_009276805.1_PDT000419605.2_genomic	B
GCA_900036635.1_12754_5_48_genomic	B
GCA_021291445.1_PDT001212252.1_genomic	B
GCA_019824665.1_PDT001120041.1_genomic	B
GCA_011660095.1_PDT000688805.1_genomic	B
GCA_004654915.1_PDT000111576.2_genomic	B
GCA_010910715.1_PDT000687478.1_genomic	B
GCA_004646985.1_PDT000101187.2_genomic	B
GCA_004393585.1_PDT000047054.2_genomic	B
GCA_004654025.1_PDT000107503.2_genomic	B
GCA_018726645.1_PDT001058701.1_genomic	B
GCA_022941125.1_PDT001276805.1_genomic	B
GCA_021493325.1_PDT001223595.1_genomic	B
GCA_018800285.1_PDT001064111.1_genomic	B
GCA_010017045.1_PDT000644225.1_genomic	B
GCA_004358485.1_PDT000000016.4_genomic	B
GCA_007916535.1_PDT000526259.1_genomic	B
GCA_014318475.1_PDT000821106.1_genomic	B
GCA_900024455.1_12673_8_37_genomic	B
GCA_015535515.1_PDT000891770.1_genomic	B
GCA_004728905.1_PDT000292610.3_genomic	B
GCA_001827795.1_ASM182779v1_genomic	B
GCA_004413245.1_PDT000463971.1_genomic	B
GCA_004621075.1_PDT000265164.2_genomic	B
GCA_017059295.1_PDT000952207.1_genomic	B
GCA_004492825.1_PDT000072587.2_genomic	B
GCA_011652925.1_PDT000689520.1_genomic	B
GCA_004422715.1_PDT000033978.3_genomic	B
GCA_019818645.1_PDT001119837.1_genomic	B
GCA_003685495.1_PDT000365545.1_genomic	B
GCA_023756625.1_PDT001330488.1_genomic	B
GCA_024287835.1_PDT001360137.1_genomic	B
GCA_004458935.1_PDT000409619.1_genomic	B
GCA_024072615.1_PDT001348722.1_genomic	B
GCA_009278025.1_PDT000420040.2_genomic	B
GCA_004515285.1_PDT000129280.2_genomic	B
GCA_019823305.1_PDT001120100.1_genomic	B
GCA_009426745.1_PDT000420404.2_genomic	B
GCA_019916985.1_PDT001125787.1_genomic	B
GCA_019827575.1_PDT001119978.1_genomic	B
GCA_017491805.1_PDT000986266.1_genomic	B
GCA_004416065.1_PDT000069902.2_genomic	B
GCA_028743575.1_ASM2874357v1_genomic	B
GCA_004749205.1_PDT000378792.2_genomic	B
GCA_024853405.1_PDT001398542.1_genomic	B
GCA_020193395.1_PDT001139495.1_genomic	B
GCA_020189175.1_PDT001139601.1_genomic	B
GCA_029399315.1_PDT001668699.1_genomic	B
GCA_009279925.1_PDT000420114.2_genomic	B
GCA_004608695.1_PDT000234206.2_genomic	B
GCA_010099195.1_PDT000136840.3_genomic	B
GCA_020153465.1_PDT001137567.1_genomic	B
GCA_011645415.1_PDT000687121.1_genomic	B
GCA_011644135.1_PDT000687122.1_genomic	B
GCA_020195055.1_PDT001139820.1_genomic	B
GCA_023116215.1_PDT001293098.1_genomic	B
GCA_013136055.1_PDT000741516.1_genomic	B
GCA_010097945.1_PDT000129948.2_genomic	B
GCA_020197135.1_PDT001139696.1_genomic	B
GCA_021673415.1_PDT001230712.1_genomic	B
GCA_004717245.1_PDT000153834.3_genomic	B
GCA_010085275.1_PDT000097920.3_genomic	B
GCA_009175485.1_PDT000609725.1_genomic	B
GCA_004449445.1_PDT000001961.3_genomic	B
GCA_021348505.1_PDT001215321.1_genomic	B
GCA_023059015.1_PDT001290846.1_genomic	B
GCA_004412265.1_PDT000050631.2_genomic	B
GCA_011685555.1_PDT000688828.1_genomic	B
GCA_021757225.1_PDT001233020.1_genomic	B
GCA_019822525.1_PDT001120128.1_genomic	B
GCA_002915065.2_ASM291506v2_genomic	B
GCA_029319735.1_PDT001664583.1_genomic	B
GCA_021244985.1_PDT001207762.1_genomic	B
GCA_026976295.1_ASM2697629v1_genomic	B
GCA_005244485.1_PDT000481179.1_genomic	B
GCA_010059745.1_PDT000658394.1_genomic	B
GCA_010089275.1_PDT000641689.1_genomic	B
GCA_018944095.1_PDT001069473.1_genomic	B
GCA_004494105.1_PDT000077351.2_genomic	B
GCA_019870295.1_PDT001121852.1_genomic	B
GCA_004755525.1_PDT000379681.2_genomic	B
LM_B_ref2	B
GCA_013136295.1_PDT000741520.1_genomic	B
GCA_013382015.1_ASM1338201v1_genomic	B
GCA_009274365.1_PDT000419242.2_genomic	B
GCA_026551055.1_PDT001505527.1_genomic	B
GCA_004397525.1_PDT000134265.2_genomic	B
GCA_010018105.1_PDT000643905.1_genomic	B
GCA_010078845.1_PDT000456811.2_genomic	B
GCA_024252825.1_ASM2425282v1_genomic	B
GCA_004659905.1_PDT000122184.2_genomic	B
GCA_011736955.1_PDT000712379.1_genomic	B
GCA_019862865.1_PDT001122020.1_genomic	B
GCA_004577615.1_PDT000154107.2_genomic	B
GCA_020198835.1_PDT001139609.1_genomic	B
GCA_010102995.1_PDT000153498.2_genomic	B
GCA_020202955.1_PDT001139755.1_genomic	B
GCA_009310595.1_PDT000419797.2_genomic	B
GCA_015563305.1_PDT000892296.1_genomic	B
GCA_004756945.1_PDT000379761.2_genomic	B
GCA_009419245.1_PDT000419112.2_genomic	B
GCA_009606975.1_PDT000453694.2_genomic	B
GCA_015528105.1_PDT000891563.1_genomic	B
GCA_020182615.1_PDT001139863.1_genomic	B
GCA_020192025.1_PDT001139834.1_genomic	B
LM_B_ref3	B
GCA_002912285.1_ASM291228v1_genomic	B
GCA_017573765.1_PDT000989699.1_genomic	B
GCA_010106135.1_PDT000153639.2_genomic	B
GCA_014320175.1_PDT000821389.1_genomic	B
GCA_020199375.1_PDT001139851.1_genomic	B
GCA_900064425.1_ILCC175_Lm_175_LargeContigs.fna_genomic	B
GCA_013165305.1_PDT000742623.1_genomic	B
GCA_009598645.1_PDT000622947.1_genomic	B
GCA_004407885.1_PDT000001978.3_genomic	B
GCA_004449685.1_PDT000048049.2_genomic	B
GCA_011757745.1_PDT000630310.2_genomic	B
GCA_020433265.1_PDT001149212.1_genomic	B
GCA_008340665.1_PDT000579107.1_genomic	B
GCA_000728015.1_ASM72801v1_genomic	B
GCA_003643485.1_PDT000343416.1_genomic	B
GCA_007462355.1_PDT000541937.1_genomic	B
GCA_004424035.1_PDT000034542.3_genomic	B
GCA_022500225.1_ASM2250022v1_genomic	B
GCA_004492065.1_PDT000069909.2_genomic	B
GCA_028161405.1_PDT001590077.1_genomic	B
GCA_001889645.2_ASM188964v2_genomic	B
GCA_019864065.1_PDT001121859.1_genomic	B
GCA_003594165.1_PDT000332007.1_genomic	B
Scott_A	B
GCA_011696955.1_PDT000689517.1_genomic	B
GCA_004533065.1_PDT000475044.1_genomic	B
GCA_026614365.1_ASM2661436v1_genomic	B
GCA_015910615.1_ASM1591061v1_genomic	B
GCA_020606535.1_PDT001160930.1_genomic	B
LM_B_ref0	B
LM_B_ref4	B
GCA_004749365.1_PDT000378808.2_genomic	B
GCA_004470245.1_PDT000439454.1_genomic	B
GCA_017374675.1_PDT000984091.1_genomic	B
GCA_029017625.1_PDT001652252.1_genomic	B
GCA_004701485.1_PDT000294317.2_genomic	B
GCA_004722005.1_PDT000193115.3_genomic	B
GCA_017752405.1_PDT000997535.1_genomic	B
GCA_017752705.1_PDT000997521.1_genomic	B
GCA_011072775.1_PDT000702693.1_genomic	B
GCA_013566795.1_PDT000781365.1_genomic	B
GCA_016629345.1_PDT000931446.1_genomic	B
GCA_026322435.1_PDT001495154.1_genomic	B
GCA_028675595.1_PDT001618462.1_genomic	B
GCA_024251165.1_ASM2425116v1_genomic	B
GCA_013432605.1_ASM1343260v1_genomic	B
GCA_024115495.1_PDT001338753.3_genomic	B
GCA_004442665.1_PDT000044107.2_genomic	B
GCA_019434665.1_PDT001100539.1_genomic	B
GCA_004761065.1_PDT000381287.2_genomic	B
GCA_019829845.1_PDT001119640.1_genomic	B
GCA_009089685.1_PDT000604798.1_genomic	B
GCA_021251225.1_PDT001206817.1_genomic	B
GCA_004607755.1_PDT000234204.2_genomic	B
GCA_004512285.1_PDT000000731.3_genomic	A
GCA_028675735.1_PDT001618427.1_genomic	A
GCA_019262085.1_PDT001090569.1_genomic	A
GCA_007739195.1_PDT000549069.1_genomic	A
GCA_004655445.1_PDT000110800.2_genomic	A
GCA_019862425.1_PDT001122206.1_genomic	A
GCA_010069605.1_PDT000669629.1_genomic	A
GCA_900022065.1_12754_5_6_genomic	A
GCA_004758005.1_PDT000380390.2_genomic	A
GCA_009312115.1_PDT000420192.2_genomic	A
GCA_010049405.1_PDT000657825.1_genomic	A
GCA_004543525.1_PDT000475154.1_genomic	A
GCA_009307335.1_PDT000419436.2_genomic	A
GCA_018963335.1_PDT001032098.1_genomic	A
GCA_010104115.1_PDT000153640.2_genomic	A
GCA_014953355.1_PDT000862548.1_genomic	A
GCA_019025205.1_PDT001077293.1_genomic	A
GCA_004482085.1_PDT000003173.3_genomic	A
GCA_004459585.1_PDT000406660.1_genomic	A
GCA_004688865.1_PDT000197564.2_genomic	A
GCA_022658775.1_PDT001270473.1_genomic	A
GCA_004470005.1_PDT000052250.2_genomic	A
GCA_009609675.1_PDT000456490.2_genomic	A
GCA_004706345.1_PDT000310402.2_genomic	A
GCA_025682135.1_PDT001451927.1_genomic	A
GCA_025684605.1_PDT001452003.1_genomic	A
LM_A_ref3	A
GCA_022877185.1_PDT001280850.1_genomic	A
GCA_004390245.1_PDT000000679.3_genomic	A
GCA_010086015.1_PDT000635845.1_genomic	A
GCA_004757145.1_PDT000379746.2_genomic	A
GCA_004753665.1_PDT000379671.2_genomic	A
GCA_020706475.1_PDT001166686.1_genomic	A
GCA_023839665.1_ASM2383966v1_genomic	A
GCA_009196745.1_PDT000519896.2_genomic	A
GCA_018185755.1_PDT001014610.1_genomic	A
GCA_025681155.1_PDT001451995.1_genomic	A
GCA_025682475.1_PDT001451892.1_genomic	A
GCA_004504485.1_PDT000094760.2_genomic	A
GCA_004719985.1_PDT000153968.3_genomic	A
GCA_004633955.1_PDT000285930.2_genomic	A
GCA_004527095.1_PDT000473874.1_genomic	A
GCA_004548105.1_PDT000476472.1_genomic	A
GCA_002444055.1_CFSAN049262_genomic	A
GCA_004658235.1_PDT000114444.2_genomic	A
GCA_004582295.1_PDT000156425.2_genomic	A
GCA_004387725.1_PDT000003145.3_genomic	A
GCA_003870735.1_PDT000208945.2_genomic	A
GCA_004484845.1_PDT000065862.2_genomic	A
GCA_900626885.1_PFR25C05_genomic	A
GCA_010083595.1_PDT000097882.3_genomic	A
GCA_009490665.1_PDT000453654.2_genomic	A
GCA_010069645.1_PDT000671107.1_genomic	A
GCA_003683475.1_PDT000362361.1_genomic	A
GCA_026614395.1_ASM2661439v1_genomic	A
GCA_010110335.1_PDT000453593.1_genomic	A
GCA_010080415.1_PDT000097946.3_genomic	A
GCA_010075325.1_PDT000097711.3_genomic	A
GCA_010044405.1_PDT000657475.1_genomic	A
GCA_008241005.1_PDT000573366.1_genomic	A
GCA_022954415.1_PDT001275929.1_genomic	A
GCA_013135975.1_PDT000741560.1_genomic	A
GCA_002524285.1_ASM252428v1_genomic	A
GCA_009277525.1_PDT000419636.2_genomic	A
GCA_009490645.1_PDT000454220.2_genomic	A
GCA_015352785.1_ASM1535278v1_genomic	A
GCA_018534505.1_PDT001048335.1_genomic	A
GCA_020201835.1_PDT001140501.1_genomic	A
GCA_019878965.1_PDT001121824.1_genomic	A
GCA_009605335.1_PDT000097462.3_genomic	A
GCA_010018165.1_PDT000642024.1_genomic	A
GCA_010075785.1_PDT000097619.3_genomic	A
GCA_009427905.1_PDT000420417.2_genomic	A
GCA_004726385.1_PDT000230012.3_genomic	A
GCA_027829435.1_PDT001550974.1_genomic	A
GCA_023045935.1_PDT001290003.1_genomic	A
GCA_010041405.1_PDT000657260.1_genomic	A
GCA_010044345.1_PDT000657430.1_genomic	A
GCA_004491945.1_PDT000069856.2_genomic	A
GCA_004491465.1_PDT000069854.2_genomic	A
GCA_017326905.1_PDT000979039.1_genomic	A
GCA_004694365.1_PDT000206063.2_genomic	A
GCA_010020625.1_PDT000649452.1_genomic	A
GCA_025414895.1_PDT001434261.1_genomic	A
GCA_004688885.1_PDT000192036.2_genomic	A
GCA_004682525.1_PDT000190900.2_genomic	A
GCA_004498105.1_PDT000085131.2_genomic	A
GCA_004419385.1_PDT000098568.2_genomic	A
GCA_004507825.1_PDT000098572.2_genomic	A
GCA_010045485.1_PDT000657514.1_genomic	A
GCA_004631855.1_PDT000285032.2_genomic	A
GCA_025595765.1_PDT001443471.1_genomic	A
GCA_010082515.1_PDT000631527.1_genomic	A
GCA_004615975.1_PDT000252933.2_genomic	A
GCA_010069745.1_PDT000671171.1_genomic	A
GCA_004469565.1_PDT000432475.1_genomic	A
GCA_023827595.1_PDT001326433.1_genomic	A
GCA_024570205.1_PDT001374804.1_genomic	A
GCA_019343235.1_PDT001096157.1_genomic	A
GCA_004692445.1_PDT000203139.2_genomic	A
GCA_007446985.1_PDT000536870.1_genomic	A
GCA_007448075.1_PDT000536960.1_genomic	A
GCA_004466825.1_PDT000051523.2_genomic	A
GCA_015014495.1_PDT000867668.1_genomic	A
GCA_019819385.1_PDT001119883.1_genomic	A
GCA_017319325.1_PDT000979011.1_genomic	A
GCA_004707215.1_PDT000312909.2_genomic	A
GCA_005250445.1_PDT000498778.1_genomic	A
GCA_009421785.1_PDT000419503.2_genomic	A
GCA_026057295.1_PDT001480747.1_genomic	A
GCA_029023185.1_PDT000725190.1_genomic	A
GCA_029029325.1_PDT000724715.1_genomic	A
GCA_029029045.1_PDT000724737.1_genomic	A
GCA_029029245.1_PDT000724721.1_genomic	A
GCA_029023445.1_PDT000725180.1_genomic	A
GCA_003676545.1_PDT000178930.3_genomic	A
GCA_017913335.1_PDT001004286.1_genomic	A
GCA_016598185.1_ASM1659818v1_genomic	A
GCA_010104535.1_PDT000153623.2_genomic	A
GCA_019528135.1_PDT001103017.1_genomic	A
GCA_010062725.1_PDT000658768.1_genomic	A
GCA_011069415.1_PDT000685740.1_genomic	A
GCA_015565785.1_PDT000892096.1_genomic	A
GCA_018123665.1_PDT001010913.1_genomic	A
LM_A_ref4	A
GCA_004504705.1_PDT000094770.2_genomic	A
GCA_000726965.1_ASM72696v1_genomic	A
GCA_000727605.1_ASM72760v1_genomic	A
GCA_004577415.1_PDT000152382.2_genomic	A
GCA_006220485.1_PDT000135340.2_genomic	A
GCA_004630915.1_PDT000281180.2_genomic	A
GCA_004661905.1_PDT000125700.2_genomic	A
LM_A_ref0	A
GCA_004472745.1_PDT000417313.2_genomic	A
LM_A_ref1	A
GCA_003681015.1_PDT000353665.1_genomic	A
GCA_004595915.1_PDT000215751.2_genomic	A
GCA_010039785.1_PDT000657163.1_genomic	A
GCA_009788885.1_ASM978888v1_genomic	A
GCA_019192925.1_ASM1919292v1_genomic	A
GCA_023178055.1_PDT001295771.1_genomic	A
GCA_009448185.1_PDT000420480.2_genomic	A
GCA_010041435.1_PDT000657257.1_genomic	A
GCA_004619755.1_PDT000259605.2_genomic	A
GCA_004508725.1_PDT000025271.3_genomic	A
GCA_005248665.1_PDT000497449.1_genomic	A
GCA_004488575.1_PDT000066378.2_genomic	A
GCA_004640325.1_PDT000094166.2_genomic	A
GCA_004517345.1_PDT000032267.3_genomic	A
GCA_004696205.1_PDT000208157.2_genomic	A
GCA_004696865.1_PDT000208922.2_genomic	A
GCA_025708525.1_PDT001454390.1_genomic	A
GCA_004483025.1_PDT000003454.3_genomic	A
GCA_005233215.1_PDT000270947.2_genomic	A
GCA_004489665.1_PDT000067031.2_genomic	A
GCA_000726175.1_ASM72617v1_genomic	A
GCA_004419535.1_PDT000003991.4_genomic	A
GCA_004501545.1_PDT000086837.2_genomic	A
GCA_004591455.1_PDT000176728.2_genomic	A
GCA_004590055.1_PDT000172360.2_genomic	A
GCA_008709535.1_PDT000592627.1_genomic	A
GCA_013491015.1_PDT000784942.1_genomic	A
GCA_004432545.2_PDT000001245.5_genomic	A
GCA_009152085.1_PDT000608696.1_genomic	A
GCA_004603955.1_PDT000224509.2_genomic	A
GCA_025087025.1_PDT000421421.1_genomic	A
GCA_009451045.1_PDT000421395.2_genomic	A
GCA_007467415.1_PDT000544633.1_genomic	A
GCA_900626655.1_PFR19E09_genomic	D
GCA_003589405.1_ASM358940v1_genomic	D
GCA_003870815.1_PDT000404941.1_genomic	D
GCA_004459865.1_PDT000406750.1_genomic	D
GCA_004466625.1_PDT000051530.2_genomic	D
GCA_004408485.1_PDT000213765.2_genomic	D
GCA_004663065.1_PDT000127151.2_genomic	D
GCA_014343955.1_PDT000658486.1_genomic	D
GCA_010052765.1_PDT000657989.1_genomic	D
GCA_014611115.1_PDT000837352.1_genomic	D
GCA_004458105.1_PDT000365276.2_genomic	D
GCA_004615655.1_PDT000252921.2_genomic	D
GCA_009990945.1_PDT000126062.2_genomic	D
GCA_004604855.1_PDT000227107.2_genomic	D
GCA_004466235.1_PDT000421873.1_genomic	D
GCA_004451465.1_PDT000307478.2_genomic	D
GCA_004445045.1_PDT000267223.2_genomic	D
GCA_004467765.1_PDT000206025.2_genomic	D
GCA_005250145.1_PDT000498716.1_genomic	D
GCA_004417605.1_PDT000083120.2_genomic	D
GCA_004632575.1_PDT000286177.2_genomic	D
GCA_015022315.1_PDT000867679.1_genomic	D
GCA_009449065.1_PDT000421341.2_genomic	D
GCA_028761445.1_PDT001637032.1_genomic	D
GCA_009449705.1_PDT000421344.2_genomic	D
GCA_004547065.1_PDT000475275.1_genomic	D
GCA_024974935.1_PDT001390466.1_genomic	D
GCA_015018275.1_PDT000867629.1_genomic	D
GCA_008302225.1_PDT000579373.1_genomic	D
GCA_004399385.1_PDT000026765.3_genomic	D
GCA_010059025.1_PDT000658297.1_genomic	D
GCA_013453175.1_PDT000792084.1_genomic	D
GCA_021760745.1_PDT001235199.1_genomic	D
GCA_004449575.1_PDT000001965.3_genomic	D
GCA_013612275.1_PDT000795540.1_genomic	D
GCA_004496805.1_PDT000082570.2_genomic	D
GCA_015534045.1_PDT000891790.1_genomic	D
GCA_009272515.1_PDT000418963.2_genomic	D
GCA_022605495.1_PDT001268715.1_genomic	D
GCA_028601165.1_PDT001612398.1_genomic	D
GCA_021673255.1_PDT001230721.1_genomic	D
GCA_028672865.1_PDT001617521.1_genomic	D
GCA_004546305.1_PDT000475263.1_genomic	D
GCA_025606385.1_PDT001444498.1_genomic	D
GCA_004215575.1_PDT000034061.12_genomic	D
GCA_028607965.1_PDT001612396.1_genomic	D
GCA_024063675.1_PDT001349468.1_genomic	D
GCA_004454485.1_PDT000388605.1_genomic	D
GCA_004407095.1_PDT000001248.3_genomic	D
GCA_004499885.1_PDT000086139.2_genomic	D
GCA_004142585.1_PDT000085512.3_genomic	D
GCA_004428635.1_PDT000181575.2_genomic	D
GCA_009607455.1_PDT000454312.2_genomic	D
GCA_004451405.1_PDT000131972.4_genomic	D
GCA_010115975.1_PDT000656862.1_genomic	D
GCA_016448345.1_PDT000926201.1_genomic	D
