## Supplementary Data 3 for "Intra-genomic genes-to-genes correlation enables bacterial genome representation": cgST_SA1.csv

GCA_029666145.1_ASM2966614v1_genomic	A
GCA_028468745.1_PDT001606618.1_genomic	A
GCA_028521885.1_PDT001607733.1_genomic	A
GCA_027870925.1_PDT001563668.1_genomic	A
GCA_027882625.1_PDT001562125.1_genomic	A
GCA_027204185.1_PDT001530493.1_genomic	A
GCA_019659745.1_ASM1965974v1_genomic	A
GCA_018912765.1_ASM1891276v1_genomic	A
GCA_028167445.1_PDT001501373.1_genomic	A
GCA_903801685.1_20621_1_86_genomic	A
GCA_027962525.1_PDT001578854.1_genomic	A
GCA_020666125.1_ASM2066612v1_genomic	A
GCA_019758595.1_ASM1975859v1_genomic	A
GCA_026425355.1_PDT001499409.1_genomic	A
GCA_027253775.1_PDT001530036.1_genomic	A
GCA_024515675.1_ASM2451567v1_genomic	A
GCA_025560565.1_ASM2556056v1_genomic	A
GCA_023856005.1_ASM2385600v1_genomic	A
GCA_021479245.1_ASM2147924v1_genomic	A
GCA_003311525.1_ASM331152v1_genomic	A
GCA_023852965.1_ASM2385296v1_genomic	A
GCA_018681955.1_ASM1868195v1_genomic	A
GCA_003311395.1_ASM331139v1_genomic	A
GCA_029384035.1_PDT001668002.1_genomic	A
GCA_026639735.1_PDT001511206.1_genomic	A
GCA_029423895.1_PDT001670216.1_genomic	A
GCA_027184115.1_PDT001530994.1_genomic	A
GCA_027723605.1_PDT001561084.1_genomic	A
GCA_026436535.1_PDT001501199.1_genomic	A
GCA_027466985.1_PDT001546625.1_genomic	A
GCA_021728495.1_ASM2172849v1_genomic	A
GCA_029393295.1_PDT001669343.1_genomic	A
GCA_027805715.1_PDT001569453.1_genomic	A
GCA_030442255.1_ASM3044225v1_genomic	A
GCA_018998385.1_ASM1899838v1_genomic	A
GCA_018997265.1_ASM1899726v1_genomic	A
GCA_027544345.1_PDT001556227.1_genomic	A
GCA_028910695.1_PDT001646242.1_genomic	A
GCA_028552365.1_PDT001609763.1_genomic	A
GCA_000259715.1_S_aureus_118_1_genomic	A
GCA_003710515.1_ASM371051v1_genomic	A
GCA_027525245.1_PDT001554057.1_genomic	A
GCA_018985645.1_ASM1898564v1_genomic	A
GCA_011061965.1_ASM1106196v1_genomic	A
GCA_027689005.1_PDT001564542.1_genomic	A
GCA_027706985.1_PDT001563257.1_genomic	A
GCA_029929425.1_ASM2992942v1_genomic	A
GCA_029929165.1_ASM2992916v1_genomic	A
GCA_015606035.1_PDT000444195.1_genomic	A
GCA_027754505.1_PDT001566562.1_genomic	A
GCA_027164685.1_PDT001539559.1_genomic	A
GCA_027164725.1_PDT001539551.1_genomic	A
GCA_030290455.1_ASM3029045v1_genomic	A
GCA_028659495.1_PDT001617007.1_genomic	A
GCA_009897545.1_ASM989754v1_genomic	A
GCA_009896805.1_ASM989680v1_genomic	A
GCA_027481725.1_PDT001549925.1_genomic	A
GCA_900082585.1_12673_5_35_genomic	A
GCA_026478525.1_PDT001498759.7_genomic	A
GCA_027599425.1_PDT001557268.1_genomic	A
GCA_026454285.1_PDT001499444.1_genomic	A
GCA_021475235.1_ASM2147523v1_genomic	A
GCA_021010065.1_ASM2101006v1_genomic	A
GCA_019757975.1_ASM1975797v1_genomic	A
GCA_028587805.1_PDT001611979.1_genomic	A
GCA_003354565.1_ASM335456v1_genomic	A
GCA_900097405.1_15056_7_64_genomic	A
GCA_027751905.1_PDT001566516.1_genomic	A
GCA_026475865.1_PDT001500280.4_genomic	A
GCA_000607485.1_Stap_aure_DAR3565_V1_genomic	A
GCA_024901475.1_ASM2490147v1_genomic	A
GCA_027777285.1_PDT001568814.1_genomic	A
GCA_027785765.1_PDT001568167.1_genomic	A
GCA_027965525.1_PDT001578754.1_genomic	A
GCA_027758905.1_PDT001565912.1_genomic	A
GCA_003988715.1_ASM398871v1_genomic	A
GCA_016834015.1_ASM1683401v1_genomic	A
GCA_019103325.1_ASM1910332v1_genomic	A
GCA_026517745.1_PDT001502151.1_genomic	A
GCA_026515045.1_PDT001502086.1_genomic	A
GCA_026511965.1_PDT001502280.1_genomic	A
GCA_026526475.1_PDT001502131.1_genomic	A
GCA_024548325.1_ASM2454832v1_genomic	A
GCA_023847875.1_ASM2384787v1_genomic	A
GCA_027833715.1_PDT001571106.1_genomic	A
GCA_027832035.1_PDT001571068.1_genomic	A
GCA_024547825.1_ASM2454782v1_genomic	A
GCA_027833455.1_PDT001571126.1_genomic	A
GCA_020664255.1_ASM2066425v1_genomic	A
GCA_015594025.1_PDT000655929.1_genomic	A
GCA_028957785.1_PDT001643826.1_genomic	A
GCA_027711265.1_PDT001563007.1_genomic	A
GCA_027632525.1_PDT001562736.1_genomic	A
GCA_027635025.1_PDT001562481.1_genomic	A
GCA_020820715.1_ASM2082071v1_genomic	A
GCA_027305605.1_PDT001546947.1_genomic	A
GCA_026452485.1_PDT001499649.1_genomic	A
GCA_015574855.1_PDT000811715.1_genomic	A
GCA_027106075.1_PDT001533675.1_genomic	A
GCA_030293345.1_ASM3029334v1_genomic	A
GCA_027113475.1_PDT001533346.1_genomic	A
GCA_027719005.1_PDT001561291.1_genomic	A
GCA_027102775.1_PDT001533848.1_genomic	A
GCA_028976195.1_PDT001643029.1_genomic	A
GCA_028935205.1_PDT001644806.1_genomic	A
GCA_000528675.1_Stap_aure_M0706_V1_genomic	A
GCA_029416935.1_PDT001669820.1_genomic	A
GCA_029416895.1_PDT001669819.1_genomic	A
GCA_027653945.1_PDT001563308.1_genomic	A
GCA_027186405.1_PDT001530872.1_genomic	A
GCA_000409145.1_Staph-aureus_H29__genomic	A
GCA_003719965.1_ASM371996v1_genomic	A
GCA_900081195.1_12641_1_24_genomic	A
GCA_000555685.1_Stap_aure_M0411_V1_genomic	A
GCA_000527675.1_Stap_aure_M0667_V1_genomic	A
GCA_027252135.1_PDT001530119.1_genomic	A
GCA_000606565.1_Stap_aure_M17299_V1_genomic	A
GCA_000556925.1_Stap_aure_M0518_V1_genomic	A
GCA_000556445.1_Stap_aure_M0471_V1_genomic	A
GCA_026866735.1_PDT001524030.1_genomic	A
GCA_008936155.1_ASM893615v1_genomic	A
GCA_015716505.1_ASM1571650v1_genomic	A
GCA_011062105.1_ASM1106210v1_genomic	A
GCA_028929245.1_PDT001645100.1_genomic	A
GCA_000609065.1_Stap_aure_DAR951_V1_genomic	A
GCA_017154875.1_ASM1715487v1_genomic	A
GCA_009461675.1_ASM946167v1_genomic	A
GCA_014731875.1_ASM1473187v1_genomic	A
GCA_008039645.1_ASM803964v1_genomic	A
GCA_000529155.1_Stap_aure_M0635_V1_genomic	A
GCA_000549865.1_Stap_aure_M1482_V1_genomic	A
GCA_000362585.1_Stap_aure_M1061_V1_genomic	A
GCA_000549385.1_Stap_aure_M1470_V1_genomic	A
GCA_000362005.1_Stap_aure_M0799_V1_genomic	A
GCA_000528335.1_Stap_aure_M0679_V1_genomic	A
GCA_000533255.1_Stap_aure_M0050_V1_genomic	A
GCA_000543585.1_Stap_aure_M0782_V1_genomic	A
GCA_009751105.1_ASM975110v1_genomic	A
GCA_903802735.1_22276_7_113_genomic	A
GCA_029034225.1_PDT001652875.1_genomic	A
GCA_000579015.1_Stap_aure_F82573_V1_genomic	A
GCA_000579175.1_Stap_aure_H49917_V1_genomic	A
GCA_000571895.1_Stap_aure_F13022_V1_genomic	A
GCA_019659655.1_ASM1965965v1_genomic	A
GCA_001975005.1_ASM197500v1_genomic	A
GCA_027205865.1_PDT001530439.1_genomic	A
GCA_027251715.1_PDT001530139.1_genomic	A
GCA_002274285.1_UCI05_v1.0_genomic	A
GCA_027177475.1_PDT001531323.1_genomic	A
GCA_028934365.1_PDT001644852.1_genomic	A
GCA_028390565.1_PDT001598738.1_genomic	A
GCA_027361115.1_PDT001547151.1_genomic	A
GCA_019016665.1_ASM1901666v1_genomic	A
GCA_000361545.1_Stap_aure_M0565_V1_genomic	A
GCA_000362885.1_Stap_aure_M1167_V1_genomic	A
GCA_000552005.1_Stap_aure_M0094_V1_genomic	A
GCA_000532775.1_Stap_aure_M1175_V1_genomic	A
GCA_028946505.1_PDT001644297.1_genomic	A
GCA_028948185.1_PDT001644212.1_genomic	A
GCA_009462055.1_ASM946205v1_genomic	A
GCA_027248085.1_PDT001530216.1_genomic	A
GCA_028963625.1_PDT001643600.1_genomic	A
GCA_029038185.1_PDT001652831.1_genomic	A
GCA_028977965.1_PDT001642941.1_genomic	A
GCA_002120685.1_ASM212068v1_genomic	A
GCA_027879825.1_PDT001564453.1_genomic	A
GCA_002122565.1_ASM212256v1_genomic	A
GCA_028951585.1_PDT001644031.1_genomic	A
GCA_000561805.1_Stap_aure_F68118_V1_genomic	A
GCA_000537395.1_Stap_aure_SMMC6030_V1_genomic	A
GCA_028930425.1_PDT001645045.1_genomic	A
GCA_019019305.1_ASM1901930v1_genomic	A
GCA_002982755.1_ASM298275v1_genomic	A
GCA_903802115.1_22276_7_50_genomic	A
GCA_000571535.1_Stap_aure_F81389_V1_genomic	A
GCA_000561645.1_Stap_aure_H30732_V1_genomic	A
GCA_000537835.1_Stap_aure_AMMC6050_V1_genomic	A
GCA_000262915.1_VRSA06_2_genomic	A
GCA_020997515.1_ASM2099751v1_genomic	A
GCA_023197765.1_ASM2319776v1_genomic	A
GCA_021476085.1_ASM2147608v1_genomic	A
GCA_027910715.1_PDT001551344.1_genomic	A
GCA_026589195.1_PDT001507704.1_genomic	A
GCA_028457505.1_PDT001601960.1_genomic	A
GCA_027676905.1_PDT001564485.1_genomic	A
GCA_003237695.1_ASM323769v1_genomic	A
GCA_003239355.1_ASM323935v1_genomic	A
GCA_028393085.1_PDT001599804.1_genomic	A
GCA_028396135.1_PDT001599806.1_genomic	A
GCA_027810685.1_PDT001559729.1_genomic	A
GCA_026518225.1_PDT001501903.1_genomic	A
GCA_900080825.1_12625_2_49_genomic	A
GCA_027157625.1_ASM2715762v1_genomic	B
GCA_027962865.1_PDT001578837.1_genomic	B
GCA_900155775.1_CHUV_2_genomic	B
GCA_015606365.1_PDT000444212.1_genomic	B
GCA_015605485.1_PDT000444264.1_genomic	B
GCA_029666005.1_ASM2966600v1_genomic	B
GCA_029666045.1_ASM2966604v1_genomic	B
GCA_023655395.1_ASM2365539v1_genomic	B
GCA_020388845.1_ASM2038884v1_genomic	C
GCA_027255575.1_PDT001520081.1_genomic	C
GCA_028012205.1_PDT001575554.1_genomic	C
GCA_026513875.1_PDT001502221.1_genomic	C
GCA_027284285.1_PDT001546322.1_genomic	C
GCA_027790095.1_PDT001567942.1_genomic	C
GCA_026444105.1_PDT001500642.1_genomic	C
GCA_026504805.1_PDT001499208.5_genomic	C
GCA_027779745.1_PDT001568581.1_genomic	C
GCA_027782265.1_PDT001568401.1_genomic	C
GCA_028348675.1_PDT001597941.1_genomic	C
GCA_026772135.1_PDT001519150.1_genomic	C
GCA_020591425.1_ASM2059142v1_genomic	C
GCA_028080235.1_PDT001583288.1_genomic	C
GCA_024360785.1_ASM2436078v1_genomic	C
GCA_026834495.1_PDT001521167.1_genomic	C
GCA_027766095.1_PDT001566065.1_genomic	C
GCA_030241185.1_ASM3024118v1_genomic	C
GCA_018923145.1_PDT001071379.1_genomic	C
GCA_026460865.1_PDT001498997.1_genomic	C
GCA_026587435.1_PDT001507817.1_genomic	C
GCA_945836815.1_BRI_4_genomic	C
GCA_026954805.1_PDT001529432.1_genomic	C
GCA_027786405.1_PDT001568135.1_genomic	C
GCA_027771945.1_PDT001568935.1_genomic	C
GCA_030241915.1_ASM3024191v1_genomic	C
GCA_002124325.1_ASM212432v1_genomic	C
GCA_015611685.2_PDT000184776.2_genomic	C
GCA_026519705.1_PDT001502144.1_genomic	C
GCA_018149675.1_PDT001013994.1_genomic	C
GCA_015728895.1_ASM1572889v1_genomic	C
GCA_026595975.1_PDT001508888.1_genomic	C
GCA_900082905.1_12673_5_76_genomic	C
GCA_020665265.1_ASM2066526v1_genomic	C
GCA_027254495.1_PDT001530000.1_genomic	C
GCA_019712055.1_ASM1971205v1_genomic	C
GCA_026962005.1_PDT001529203.1_genomic	C
GCA_027539185.1_PDT001556321.1_genomic	C
GCA_018151705.1_PDT001013906.1_genomic	C
GCA_027528505.1_PDT001553608.1_genomic	C
GCA_026474945.1_PDT001500310.4_genomic	C
GCA_024022675.1_PDT001337511.1_genomic	C
GCA_026826605.1_PDT001521645.1_genomic	C
GCA_015576435.1_PDT000811656.1_genomic	C
GCA_027177335.1_PDT001531332.1_genomic	C
GCA_027911675.1_PDT001551293.1_genomic	D
GCA_028519485.1_PDT001607720.1_genomic	D
GCA_024019975.1_PDT001337645.1_genomic	D
GCA_027345255.1_PDT001547489.1_genomic	D
GCA_030289875.1_ASM3028987v1_genomic	D
GCA_026828525.1_PDT001521534.1_genomic	D
GCA_026453225.1_PDT001499584.1_genomic	D
GCA_900251745.1_M3845_genomic	D
GCA_027465665.1_PDT001546721.1_genomic	D
GCA_018093225.1_ASM1809322v1_genomic	D
GCA_009913215.1_ASM991321v1_genomic	D
GCA_030906465.1_PDT001694359.1_genomic	D
GCA_027110375.1_PDT001533495.1_genomic	D
GCA_023501045.1_PDT001311050.1_genomic	D
GCA_026841995.1_PDT001520507.1_genomic	D
GCA_020587635.1_ASM2058763v1_genomic	D
GCA_026468825.1_PDT001500382.4_genomic	D
GCA_030271475.1_ASM3027147v1_genomic	D
GCA_903803135.1_20621_1_110_genomic	D
GCA_900081845.1_12673_1_51_genomic	D
GCA_012652375.1_ASM1265237v1_genomic	D
GCA_018915145.1_ASM1891514v1_genomic	D
GCA_900058635.1_7564_8_51_genomic	D
GCA_027517185.1_PDT001554464.1_genomic	D
GCA_900036935.1_8490_3_8_genomic	D
GCA_026483545.1_PDT001499977.5_genomic	D
GCA_019121215.1_ASM1912121v1_genomic	D
GCA_028920665.1_PDT001645388.1_genomic	D
GCA_026836335.1_PDT001520818.1_genomic	D
GCA_019121635.1_ASM1912163v1_genomic	D
GCA_030289095.1_ASM3028909v1_genomic	D
GCA_026463645.1_PDT001498828.1_genomic	D
GCA_015608325.1_PDT000423413.1_genomic	D
GCA_026429535.1_PDT001501579.1_genomic	D
GCA_027776785.1_PDT001566119.1_genomic	D
GCA_028080295.1_PDT001583282.1_genomic	D
GCA_026447705.1_PDT001500428.1_genomic	D
GCA_027775325.1_PDT001568857.1_genomic	D
GCA_024589055.1_ASM2458905v1_genomic	D
GCA_024588295.1_ASM2458829v1_genomic	D
GCA_029167685.1_ASM2916768v1_genomic	D
GCA_028514695.1_PDT001607318.1_genomic	D
GCA_030900785.1_PDT001694987.1_genomic	D
GCA_943788765.1_Assembly2022_49304_1_genomic	D
GCA_024898455.1_ASM2489845v1_genomic	D
GCA_000640135.1_Stap_aure_Sau_98_V1_genomic	D
GCA_024916795.1_ASM2491679v1_genomic	D
GCA_026872015.1_PDT001523982.1_genomic	D
GCA_000643675.1_Stap_aure_VET0326R_V1_genomic	D
GCA_027874045.1_PDT001563524.1_genomic	D
GCA_021120635.1_ASM2112063v1_genomic	D
GCA_003001335.1_ASM300133v1_genomic	D
GCA_000640655.1_Stap_aure_VET0059R_V1_genomic	D
GCA_000642775.1_Stap_aure_VET0261R_V1_genomic	D
GCA_000642235.1_Stap_aure_VET0198R_V1_genomic	D
GCA_027748875.1_PDT001564993.1_genomic	D
GCA_027761465.1_PDT001566280.1_genomic	D
GCA_028632615.1_PDT001612077.1_genomic	D
GCA_028553085.1_PDT001609745.1_genomic	D
GCA_027755845.1_PDT001566338.1_genomic	D
GCA_030488895.1_ASM3048889v1_genomic	D
GCA_027811515.1_PDT001559708.1_genomic	D
GCA_000638655.1_Stap_aure_C2706_V1_genomic	D
GCA_027808315.1_PDT001559824.1_genomic	D
GCA_027793295.1_PDT001565710.1_genomic	D
GCA_027814795.1_PDT001559678.1_genomic	D
GCA_027793775.1_PDT001565686.1_genomic	D
GCA_027810255.1_PDT001559747.1_genomic	D
GCA_030202515.1_ASM3020251v1_genomic	D
GCA_013624495.1_ASM1362449v1_genomic	D
GCA_027635045.1_PDT001562496.1_genomic	D
GCA_026431215.1_PDT001501489.1_genomic	D
GCA_026441795.1_PDT001500905.1_genomic	D
GCA_027093575.1_PDT001534230.1_genomic	D
GCA_900250715.1_H1832_genomic	D
GCA_027764085.1_PDT001565970.1_genomic	D
GCA_030246095.1_ASM3024609v1_genomic	D
GCA_027655685.1_PDT001563147.1_genomic	D
GCA_028350855.1_PDT001597991.1_genomic	D
GCA_027648205.1_PDT001562534.1_genomic	D
GCA_023110895.1_ASM2311089v1_genomic	D
GCA_027824975.1_PDT001559300.1_genomic	D
GCA_008763625.1_ASM876362v1_genomic	D
GCA_015618345.2_PDT000108629.2_genomic	D
GCA_028453075.1_PDT001601560.1_genomic	D
GCA_015615855.2_PDT000108809.2_genomic	D
GCA_000642875.1_Stap_aure_VET0270R_V1_genomic	D
GCA_000637855.1_Stap_aure_40P5_1_1_V1_genomic	D
GCA_028588125.1_PDT001611913.1_genomic	D
GCA_026511165.1_PDT001502378.1_genomic	D
GCA_028509315.1_PDT001607002.1_genomic	D
GCA_028583745.1_PDT001611934.1_genomic	D
GCA_023198825.1_ASM2319882v1_genomic	D
GCA_018605545.1_PDT001049395.1_genomic	D
GCA_028417395.1_PDT001600439.1_genomic	D
GCA_020666515.1_ASM2066651v1_genomic	D
GCA_027345615.1_PDT001547478.1_genomic	D
GCA_028972225.1_PDT001643198.1_genomic	D
GCA_026757695.1_PDT001517357.1_genomic	D
GCA_028519685.1_PDT001607703.1_genomic	D
GCA_026940645.1_PDT001529085.1_genomic	D
GCA_026940625.1_PDT001529084.1_genomic	D
GCA_026780245.1_PDT001518977.1_genomic	D
GCA_015579805.1_PDT000811493.1_genomic	D
GCA_026942725.1_PDT001528941.1_genomic	D
GCA_001696355.1_ASM169635v1_genomic	D
GCA_016017235.1_ASM1601723v1_genomic	B
GCA_016016255.1_ASM1601625v1_genomic	B
GCA_026526575.1_PDT001502120.1_genomic	B
GCA_026509925.1_PDT001502023.1_genomic	B
GCA_021576715.1_ASM2157671v1_genomic	B
GCA_021576615.1_ASM2157661v1_genomic	B
GCA_029690805.1_PDT001687537.1_genomic	B
GCA_026520835.1_PDT001501985.1_genomic	B
GCA_023846395.1_ASM2384639v1_genomic	B
GCA_026530675.1_PDT001501890.1_genomic	B
GCA_028802045.1_PDT001639422.1_genomic	B
GCA_024548485.1_ASM2454848v1_genomic	B
GCA_023706105.1_ASM2370610v1_genomic	B
GCA_005861085.1_ASM586108v1_genomic	B
GCA_019117865.1_ASM1911786v1_genomic	B
GCA_026327875.1_PDT001494676.1_genomic	B
GCA_025537855.1_PDT001440650.1_genomic	B
GCA_024360025.1_ASM2436002v1_genomic	B
GCA_026477445.1_PDT001499911.4_genomic	B
GCA_027783045.1_PDT001568343.1_genomic	B
GCA_026488505.1_PDT001499475.5_genomic	B
GCA_024548445.1_ASM2454844v1_genomic	B
GCA_009873795.1_ASM987379v1_genomic	B
GCA_008123625.1_ASM812362v1_genomic	B
GCA_008123865.1_ASM812386v1_genomic	B
GCA_900098565.1_9119_2_66_genomic	B
GCA_016014935.1_ASM1601493v1_genomic	B
GCA_900636695.1_43874_B01_genomic	B
GCA_019049995.1_ASM1904999v1_genomic	B
GCA_009750735.1_ASM975073v1_genomic	B
GCA_024360525.1_ASM2436052v1_genomic	B
GCA_026833275.1_PDT001521236.1_genomic	B
GCA_023657165.1_ASM2365716v1_genomic	B
GCA_027839595.1_PDT001571742.1_genomic	B
GCA_013345595.1_ASM1334559v1_genomic	B
GCA_029665085.1_ASM2966508v1_genomic	B
GCA_003418645.1_ASM341864v1_genomic	B
GCA_900155755.1_CHUV_13_genomic	B
GCA_027911255.1_PDT001551317.1_genomic	B
GCA_900125405.1_17175_1_34_genomic	B
GCA_028000925.1_PDT001579649.1_genomic	B
GCA_019245215.1_PDT000151615.2_genomic	B
GCA_026882685.1_PDT001525048.1_genomic	B
GCA_027207725.1_PDT001541604.1_genomic	B
GCA_027216805.1_PDT001541118.1_genomic	B
GCA_027211665.1_PDT001541384.1_genomic	B
GCA_027192705.1_PDT001540523.1_genomic	B
GCA_026479005.1_PDT001498735.1_genomic	B
GCA_027196085.1_PDT001540471.1_genomic	B
GCA_024898095.1_ASM2489809v1_genomic	B
GCA_018967565.1_ASM1896756v1_genomic	B
GCA_018967405.1_ASM1896740v1_genomic	B
GCA_018967445.1_ASM1896744v1_genomic	B
GCA_027534605.1_PDT001553220.1_genomic	B
GCA_003038335.1_ASM303833v1_genomic	B
GCA_903807445.1_21673_5_169_genomic	B
GCA_903807775.1_22114_8_18_genomic	B
GCA_900041905.1_7414_7_77_genomic	B
GCA_027192625.1_PDT001540710.1_genomic	B
GCA_900057315.1_7469_7_52_genomic	B
GCA_900041865.1_7414_7_8_genomic	B
GCA_903799055.1_20596_6_66_genomic	B
GCA_903799695.1_20596_6_129_genomic	B
GCA_026636635.1_PDT001511372.1_genomic	B
GCA_903799355.1_20596_6_96_genomic	B
GCA_003239265.1_ASM323926v1_genomic	B
GCA_900033745.1_8728_5_36_genomic	B
GCA_027503645.1_PDT001555133.1_genomic	B
GCA_900635905.1_35910_F01_genomic	B
GCA_001229585.1_4351_7_3_genomic	B
GCA_903810485.1_22139_5_99_genomic	B
GCA_900490345.1_7922_1_25_genomic	B
GCA_900483175.1_7922_1_48_genomic	B
GCA_026461125.1_PDT001498967.1_genomic	B
GCA_026833015.1_PDT001521249.1_genomic	B
GCA_027243125.1_PDT001540336.1_genomic	B
GCA_900045735.1_7554_6_86_genomic	B
GCA_903810495.1_22139_5_101_genomic	B
GCA_029416915.1_PDT001669828.1_genomic	B
GCA_026861175.1_PDT001523519.1_genomic	B
GCA_001224165.1_4351_3_5_genomic	B
GCA_027509465.1_PDT001554848.1_genomic	B
GCA_027895915.1_PDT001553750.1_genomic	B
GCA_027507165.1_PDT001554963.1_genomic	B
GCA_027526305.1_PDT001554004.1_genomic	B
GCA_028418615.1_PDT001600324.1_genomic	B
GCA_026632235.1_PDT001511588.1_genomic	B
GCA_026634675.1_PDT001511467.1_genomic	B
GCA_903806205.1_21631_7_144_genomic	B
GCA_900251425.1_M3499_genomic	B
GCA_024018255.1_PDT001337735.1_genomic	B
GCA_027768265.1_PDT001565825.1_genomic	B
GCA_027652835.1_PDT001562202.1_genomic	B
GCA_029819785.1_PDT001691373.1_genomic	B
GCA_020591855.1_ASM2059185v1_genomic	B
GCA_028588485.1_PDT001611855.1_genomic	B
GCA_021475275.1_ASM2147527v1_genomic	B
GCA_023655255.1_ASM2365525v1_genomic	B
GCA_026836235.1_PDT001520824.1_genomic	B
GCA_026929375.1_PDT001528379.1_genomic	B
GCA_026837635.1_PDT001520774.1_genomic	B
GCA_026488545.1_PDT001499463.5_genomic	B
GCA_026453485.1_PDT001499548.1_genomic	B
GCA_027114195.1_PDT001533306.1_genomic	B
GCA_026590075.1_PDT001507607.1_genomic	B
GCA_027786325.1_PDT001568141.1_genomic	B
GCA_019712835.1_ASM1971283v1_genomic	B
GCA_003427095.1_ASM342709v1_genomic	B
GCA_003573855.1_ASM357385v1_genomic	B
GCA_026510805.1_PDT001502454.1_genomic	B
GCA_026519565.1_PDT001502433.1_genomic	B
GCA_026835795.1_PDT001520846.1_genomic	B
GCA_027978745.1_PDT001578421.1_genomic	B
GCA_027850755.1_PDT001572552.1_genomic	B
GCA_003425145.1_ASM342514v1_genomic	B
GCA_027001955.1_PDT001536954.1_genomic	B
GCA_026840835.1_PDT001520578.1_genomic	B
GCA_027527345.1_PDT001553757.1_genomic	B
GCA_027598585.1_PDT001557245.1_genomic	B
GCA_018585145.1_PDT001048970.1_genomic	B
GCA_015577685.1_PDT000811565.1_genomic	B
GCA_029820165.1_PDT001691358.1_genomic	B
GCA_018149295.1_PDT001014014.1_genomic	B
GCA_027479925.1_PDT001550147.1_genomic	B
GCA_017198695.1_PDT000942913.1_genomic	B
GCA_017197595.1_PDT000942955.1_genomic	B
GCA_030242145.1_ASM3024214v1_genomic	B
GCA_026849295.1_PDT001520147.1_genomic	B
GCA_027841035.1_PDT001571794.1_genomic	B
GCA_027840555.1_PDT001571710.1_genomic	B
GCA_021476925.1_ASM2147692v1_genomic	B
GCA_019100725.1_ASM1910072v1_genomic	B
GCA_021045025.1_ASM2104502v1_genomic	B
GCA_003238485.1_ASM323848v1_genomic	B
GCA_003238375.1_ASM323837v1_genomic	B
GCA_027756765.1_PDT001566126.1_genomic	B
GCA_027720345.1_PDT001561223.1_genomic	B
GCA_003724015.1_ASM372401v1_genomic	B
GCA_027751185.1_PDT001566485.1_genomic	B
GCA_027303345.1_PDT001546699.1_genomic	B
GCA_017198735.1_PDT000942910.1_genomic	B
GCA_026847955.1_PDT001520217.1_genomic	B
GCA_026191695.1_ASM2619169v1_genomic	B
GCA_010363945.1_ASM1036394v1_genomic	B
GCA_026975725.1_PDT001536037.1_genomic	B
GCA_004153585.1_ASM415358v1_genomic	B
GCA_900054715.1_7748_6_39_genomic	B
GCA_027704665.1_PDT001563407.1_genomic	B
GCA_028926685.1_PDT001645206.1_genomic	B
GCA_028918765.1_PDT001645437.1_genomic	B
GCA_028980785.1_PDT001642793.1_genomic	B
GCA_030241485.1_ASM3024148v1_genomic	B
GCA_028958755.1_PDT001643778.1_genomic	B
GCA_954736725.1_J00104_genomic	B
GCA_027183815.1_PDT001531004.1_genomic	B
GCA_027849995.1_PDT001572801.1_genomic	B
GCA_028023735.1_PDT001572759.1_genomic	B
GCA_028363635.1_PDT001598272.1_genomic	B
GCA_014061535.1_ASM1406153v1_genomic	B
GCA_022396535.1_ASM2239653v1_genomic	B
GCA_900080355.1_11641_1_58_genomic	B
GCA_021429685.1_PDT001218080.1_genomic	B
GCA_030289195.1_ASM3028919v1_genomic	B
GCA_026480365.1_PDT001499364.5_genomic	B
GCA_019121155.1_ASM1912115v1_genomic	B
GCA_009751705.1_ASM975170v1_genomic	B
GCA_020665795.1_ASM2066579v1_genomic	B
GCA_017699455.1_ASM1769945v1_genomic	B
GCA_028418025.1_PDT001600368.1_genomic	B
GCA_028981885.1_PDT001642742.1_genomic	B
GCA_023847325.1_ASM2384732v1_genomic	B
GCA_027176805.1_PDT001531357.1_genomic	B
GCA_026772815.1_PDT001519240.1_genomic	B
GCA_903808755.1_22114_8_114_genomic	B
GCA_026870035.1_PDT001524241.1_genomic	B
GCA_902714855.1_5985_5_11_genomic	B
GCA_902718025.1_12054_7_76_genomic	B
GCA_902717755.1_12054_7_39_genomic	B
GCA_902721965.1_12162_7_93_genomic	B
GCA_004136255.1_ASM413625v1_genomic	B
GCA_027568295.1_ASM2756829v1_genomic	B
GCA_030290475.1_ASM3029047v1_genomic	B
GCA_016831455.1_ASM1683145v1_genomic	B
GCA_902715965.1_12162_6_69_genomic	B
GCA_902722675.1_12378_8_80_genomic	B
GCA_902716075.1_12162_6_82_genomic	B
GCA_902721815.1_12162_7_84_genomic	B
GCA_902719025.1_12054_8_86_genomic	B
GCA_902720835.1_12083_8_78_genomic	B
GCA_019653615.1_ASM1965361v1_genomic	B
GCA_027649665.1_PDT001562397.1_genomic	B
GCA_026759655.1_PDT001517259.1_genomic	B
GCA_028662015.1_PDT001616709.1_genomic	B
GCA_027773425.1_PDT001566091.1_genomic	B
GCA_028976825.1_PDT001642996.1_genomic	B
GCA_026446825.1_PDT001500488.1_genomic	B
GCA_027732945.1_PDT001565538.1_genomic	B
GCA_015716265.1_ASM1571626v1_genomic	B
GCA_026488065.1_PDT001503622.1_genomic	B
GCA_903801235.1_20621_1_72_genomic	B
GCA_002097325.1_ASM209732v1_genomic	B
GCA_029404795.1_PDT001667915.1_genomic	B
GCA_029003755.1_PDT001646760.1_genomic	B
GCA_006511395.1_ASM651139v1_genomic	B
GCA_017328845.1_ASM1732884v1_genomic	B
GCA_027764545.1_PDT001569026.1_genomic	B
GCA_014337115.1_ASM1433711v1_genomic	B
GCA_026444305.1_PDT001500609.1_genomic	B
GCA_903808255.1_22114_8_65_genomic	B
GCA_027463425.1_PDT001546867.1_genomic	B
GCA_903810225.1_22139_5_72_genomic	B
GCA_903809255.1_22114_8_163_genomic	B
GCA_027301845.1_PDT001547304.1_genomic	B
GCA_001289165.1_12641_2_74_genomic	B
GCA_027183495.1_PDT001531020.1_genomic	B
GCA_027139415.1_PDT001538433.1_genomic	B
GCA_028962365.1_PDT001643662.1_genomic	B
GCA_027136595.1_PDT001532367.1_genomic	B
GCA_026487305.1_PDT001503661.1_genomic	B
GCA_026499685.1_PDT001503241.1_genomic	B
GCA_000560085.1_Stap_aure_M20676_V1_genomic	B
GCA_027797655.1_PDT001559955.1_genomic	B
GCA_027140495.1_PDT001538338.1_genomic	B
GCA_027642125.1_PDT001561407.1_genomic	B
GCA_013394425.1_ASM1339442v1_genomic	B
GCA_027649085.1_PDT001562440.1_genomic	B
GCA_030352805.1_ASM3035280v1_genomic	B
GCA_027702705.1_PDT001563992.1_genomic	B
GCA_001351815.1_7748_4_11_genomic	B
GCA_028510475.1_PDT001607052.1_genomic	B
GCA_029031495.1_PDT001652297.1_genomic	B
GCA_028957065.1_PDT001643835.1_genomic	B
GCA_028929745.1_PDT001645077.1_genomic	B
GCA_002123875.1_ASM212387v1_genomic	B
GCA_021852555.1_ASM2185255v1_genomic	B
GCA_029034005.1_PDT001652945.1_genomic	B
GCA_001289285.1_12641_2_82_genomic	B
GCA_028155105.1_PDT001590558.1_genomic	B
GCA_029033305.1_PDT001652900.1_genomic	B
GCA_027120755.1_PDT001532887.1_genomic	B
GCA_000541875.1_Stap_aure_SCLE6029_V1_genomic	B
GCA_027155285.1_PDT001532160.1_genomic	B
GCA_027118895.1_PDT001532985.1_genomic	B
GCA_000560685.1_Stap_aure_F43676_V1_genomic	B
GCA_013338645.1_ASM1333864v1_genomic	B
GCA_027135295.1_PDT001532407.1_genomic	B
GCA_026608715.1_PDT001508644.1_genomic	B
GCA_028974805.1_PDT001643092.1_genomic	B
GCA_027126735.1_PDT001532706.1_genomic	B
GCA_028904425.1_PDT001647791.1_genomic	B
GCA_027120515.1_PDT001532899.1_genomic	B
GCA_000543085.1_Stap_aure_UCIM6145_V1_genomic	B
GCA_027121835.1_PDT001532832.1_genomic	B
GCA_000562045.1_Stap_aure_H45765_V1_genomic	B
GCA_027148065.1_PDT001538386.1_genomic	B
GCA_000587135.1_Stap_aure_M86943_V1_genomic	B
GCA_027744015.1_PDT001565287.1_genomic	B
GCA_027162325.1_PDT001532084.1_genomic	B
GCA_000602725.1_Stap_aure_F31078_V1_genomic	B
GCA_027128725.1_PDT001532612.1_genomic	B
GCA_026917155.1_PDT001526748.1_genomic	B
GCA_000569255.1_Stap_aure_W33578_V1_genomic	B
GCA_027188585.1_PDT001530762.1_genomic	B
GCA_903801995.1_22276_7_39_genomic	B
GCA_013182525.1_ASM1318252v1_genomic	B
GCA_001580515.1_ASM158051v1_genomic	B
GCA_028668155.1_PDT001617336.1_genomic	B
GCA_018213385.1_ASM1821338v1_genomic	B
GCA_028155405.1_PDT001590542.1_genomic	B
GCA_015601385.1_PDT000589541.1_genomic	B
GCA_029045985.1_PDT001652409.1_genomic	B
GCA_028930155.1_PDT001645053.1_genomic	B
GCA_000597005.1_Stap_aure_H47169_V1_genomic	B
GCA_028983695.1_PDT001642674.1_genomic	B
GCA_027524705.1_PDT001554086.1_genomic	B
GCA_001203535.1_7738_3_11_genomic	B
GCA_000605785.1_Stap_aure_T70161_V1_genomic	B
GCA_000596965.1_Stap_aure_H43996_V1_genomic	B
GCA_023545345.1_ASM2354534v1_genomic	B
GCA_009754165.1_ASM975416v1_genomic	B
GCA_001354475.1_9235_1_11_genomic	B
GCA_026747315.1_PDT001517028.1_genomic	B
GCA_028943765.1_PDT001644449.1_genomic	B
GCA_028926465.1_PDT001645217.1_genomic	B
GCA_015713945.1_ASM1571394v1_genomic	B
GCA_009458525.1_ASM945852v1_genomic	B
GCA_014731065.1_ASM1473106v1_genomic	B
GCA_026595315.1_PDT001509023.1_genomic	B
GCA_018210715.1_ASM1821071v1_genomic	B
GCA_027133415.1_PDT001532492.1_genomic	B
GCA_030888585.1_PDT001696631.1_genomic	B
GCA_028387495.1_PDT001598754.1_genomic	B
GCA_027061085.1_PDT001534703.1_genomic	B
GCA_000605525.1_Stap_aure_T13128_V1_genomic	B
GCA_026917215.1_PDT001526744.1_genomic	B
GCA_001352935.1_7738_4_17_genomic	B
GCA_027998845.1_PDT001579890.1_genomic	B
GCA_026914635.1_PDT001526833.1_genomic	B
GCA_027093315.1_PDT001534241.1_genomic	B
GCA_027733675.1_PDT001565407.1_genomic	B
GCA_029813575.1_ASM2981357v1_genomic	B
GCA_026593815.1_PDT001508633.1_genomic	B
GCA_022987765.1_PDT001286389.1_genomic	B
GCA_027700325.1_PDT001564160.1_genomic	B
GCA_019716075.1_ASM1971607v1_genomic	B
GCA_014835465.1_ASM1483546v1_genomic	B
GCA_002123015.1_ASM212301v1_genomic	B
GCA_001202595.1_9266_1_2_genomic	B
GCA_028934905.1_PDT001644823.1_genomic	B
GCA_015566835.1_PDT000812946.1_genomic	B
GCA_002125525.1_ASM212552v1_genomic	B
GCA_026916975.1_PDT001526757.1_genomic	B
GCA_015715515.1_ASM1571551v1_genomic	B
GCA_024758465.1_F1_mut_genomic	B
GCA_000712655.1_psaLysK111_genomic	B
GCA_900126205.1_17175_2_55_genomic	B
GCA_018153055.1_PDT001013852.1_genomic	B
GCA_030243365.1_ASM3024336v1_genomic	B
GCA_026591015.1_PDT001507643.1_genomic	B
GCA_023926305.1_ASM2392630v1_genomic	B
GCA_028587125.1_PDT001611820.1_genomic	B
GCA_027079415.1_PDT001534511.1_genomic	B
GCA_027758945.1_PDT001565911.1_genomic	B
GCA_015219925.1_ASM1521992v1_genomic	B
GCA_026855215.1_PDT001523620.1_genomic	B
GCA_027599645.1_PDT001557207.1_genomic	B
GCA_027476795.1_PDT001550112.1_genomic	B
GCA_027496455.1_PDT001550003.1_genomic	B
GCA_027481145.1_PDT001549960.1_genomic	B
GCA_903803795.1_20621_1_174_genomic	B
GCA_026443465.1_PDT001500822.1_genomic	B
GCA_024590335.1_ASM2459033v1_genomic	B
GCA_025245545.1_ASM2524554v1_genomic	B
GCA_015541825.1_PDT000871191.1_genomic	B
GCA_026605115.1_PDT001507470.1_genomic	B
GCA_028766355.1_ASM2876635v1_genomic	B
GCA_900126065.1_17175_2_4_genomic	B
GCA_021482505.1_ASM2148250v1_genomic	B
GCA_027966365.1_PDT001578711.1_genomic	B
GCA_029724195.1_PDT001688745.1_genomic	B
GCA_028344035.1_PDT001597841.1_genomic	B
GCA_027632305.1_PDT001562852.1_genomic	B
GCA_018983795.1_ASM1898379v1_genomic	B
GCA_016620715.1_ASM1662071v1_genomic	B
GCA_018983215.1_ASM1898321v1_genomic	B
GCA_018984095.1_ASM1898409v1_genomic	B
GCA_009460035.1_ASM946003v1_genomic	A
GCA_027721505.1_PDT001561162.1_genomic	A
GCA_002905145.1_ASM290514v1_genomic	A
