## Supplementary Data 3 for "Intra-genomic genes-to-genes correlation enables bacterial genome representation": cgST_SA2.csv

GCA_028360715.1_PDT001597969.2_genomic	D
GCA_007726325.1_ASM772632v1_genomic	D
GCA_000643575.1_Stap_aure_VET0318R_V1_genomic	D
GCA_015615855.2_PDT000108809.2_genomic	D
GCA_000684295.1_Stap_aure_VE08_02242ST1_V1_genomic	D
GCA_027879445.1_PDT001564495.1_genomic	D
GCA_027701025.1_PDT001564097.1_genomic	D
GCA_027723225.1_PDT001561097.1_genomic	D
GCA_027648485.1_PDT001562506.1_genomic	D
GCA_027755225.1_PDT001559923.1_genomic	D
GCA_027757505.1_PDT001566041.1_genomic	D
GCA_027873885.1_PDT001564717.1_genomic	D
GCA_027757725.1_PDT001566001.1_genomic	D
GCA_027658425.1_PDT001564387.1_genomic	D
GCA_023111725.1_ASM2311172v1_genomic	D
GCA_028553425.1_PDT001609747.1_genomic	D
GCA_017918365.1_ASM1791836v1_genomic	D
GCA_027638505.1_PDT001561560.1_genomic	D
GCA_028454165.1_PDT001601575.1_genomic	D
GCA_023112105.1_ASM2311210v1_genomic	D
GCA_000639875.1_Stap_aure_Rd_9_V1_genomic	D
GCA_000643915.1_Stap_aure_VET0354R_V1_genomic	D
GCA_027760185.1_PDT001565837.1_genomic	D
GCA_027814855.1_PDT001559674.1_genomic	D
GCA_027824495.1_PDT001559332.1_genomic	D
GCA_027810475.1_PDT001559735.1_genomic	D
GCA_008763665.1_ASM876366v1_genomic	D
GCA_020820415.1_ASM2082041v1_genomic	D
GCA_028452915.1_PDT001601597.1_genomic	D
GCA_000640875.1_Stap_aure_VET0073R_V1_genomic	D
GCA_027874045.1_PDT001563524.1_genomic	D
GCA_000639235.1_Stap_aure_GD2010-131_V1_genomic	D
GCA_000646955.1_Stap_aure_VET1899R_V1_genomic	D
GCA_029642285.1_PDT001685384.1_genomic	D
GCA_000642335.1_Stap_aure_VET0215R_V1_genomic	D
GCA_003001415.1_ASM300141v1_genomic	D
GCA_026547005.1_ASM2654700v1_genomic	D
GCA_027714085.1_PDT001562940.1_genomic	D
GCA_024515555.1_ASM2451555v1_genomic	D
GCA_028589945.1_PDT001612088.1_genomic	D
GCA_028056235.1_PDT001570022.1_genomic	D
GCA_023113655.1_ASM2311365v1_genomic	D
GCA_002935015.1_ASM293501v1_genomic	D
GCA_027767045.1_PDT001566180.1_genomic	D
GCA_023112295.1_ASM2311229v1_genomic	D
GCA_000640195.1_Stap_aure_Tur-15_V1_genomic	D
GCA_023111255.1_ASM2311125v1_genomic	D
GCA_000645775.1_Stap_aure_VET1104S_V1_genomic	D
GCA_027765985.1_PDT001566208.1_genomic	D
GCA_029422255.1_PDT001670244.1_genomic	D
SA_D_ref2	D
GCA_024588675.1_ASM2458867v1_genomic	D
GCA_019018185.1_ASM1901818v1_genomic	D
GCA_029167705.1_ASM2916770v1_genomic	D
GCA_933208905.1_Assembly144943_1_genomic	D
GCA_028467425.1_PDT001606757.1_genomic	D
GCA_000638075.1_Stap_aure_56824-5_V1_genomic	D
GCA_030345215.1_ASM3034521v1_genomic	D
GCA_024898455.1_ASM2489845v1_genomic	D
GCA_936384895.1_Assembly152810_genomic	D
GCA_013624625.1_ASM1362462v1_genomic	D
GCA_030207475.1_ASM3020747v1_genomic	D
GCA_017919975.1_ASM1791997v1_genomic	D
GCA_017919455.1_ASM1791945v1_genomic	D
GCA_017919615.1_ASM1791961v1_genomic	D
GCA_000645975.1_Stap_aure_VET1519S_V1_genomic	D
GCA_027713205.1_PDT001562960.1_genomic	D
GCA_000646435.1_Stap_aure_VET1851R_V1_genomic	D
GCA_000639855.1_Stap_aure_Rd_614_V1_genomic	D
GCA_023112415.1_ASM2311241v1_genomic	D
GCA_903810205.1_22139_5_73_genomic	D
GCA_026431335.1_PDT001501479.1_genomic	D
GCA_017918865.1_ASM1791886v1_genomic	D
GCA_027822775.1_PDT001559409.1_genomic	D
GCA_900251815.1_M3897_genomic	D
GCA_027799175.1_PDT001559898.1_genomic	D
GCA_028509675.1_PDT001607010.1_genomic	D
GCA_025573925.1_ASM2557392v1_genomic	D
SA_D_ref1	D
GCA_026509845.1_PDT001502031.1_genomic	D
GCA_026521835.1_PDT001502510.1_genomic	D
GCA_028466285.1_PDT001606816.1_genomic	D
GCA_027005695.1_PDT001536894.1_genomic	C
GCA_027976045.1_PDT001578461.1_genomic	C
GCA_027352785.1_PDT001547355.1_genomic	C
GCA_027521725.1_PDT001554239.1_genomic	C
GCA_028303225.1_PDT001596722.1_genomic	C
GCA_000982855.1_ASM98285v1_genomic	C
GCA_026962035.1_PDT001529202.1_genomic	C
GCA_000562715.1_Stap_aure_W56243_V1_genomic	C
GCA_029813455.1_ASM2981345v1_genomic	C
GCA_014636885.1_ASM1463688v1_genomic	C
GCA_028418115.1_PDT001600389.1_genomic	C
GCA_027776745.1_PDT001566144.1_genomic	C
GCA_026836255.1_PDT001520825.1_genomic	C
GCA_027827215.1_PDT001559190.1_genomic	C
SA_C_ref4	C
GCA_026830025.1_PDT001521442.1_genomic	C
GCA_026957855.1_PDT001529366.1_genomic	C
GCA_026846935.1_PDT001520267.1_genomic	C
GCA_027185785.1_PDT001530909.1_genomic	C
GCA_027879565.1_PDT001564487.1_genomic	C
GCA_027641725.1_PDT001561429.1_genomic	C
GCA_027825815.1_PDT001559260.1_genomic	C
GCA_027881385.1_PDT001564052.1_genomic	C
GCA_015575135.1_PDT000811742.1_genomic	C
GCA_026952265.1_PDT001529229.1_genomic	C
GCA_026634975.1_PDT001511451.1_genomic	C
GCA_026835415.1_PDT001520868.1_genomic	C
GCA_003017425.1_ASM301742v1_genomic	C
GCA_900081275.1_12641_1_79_genomic	C
GCA_900081515.1_12641_3_2_genomic	C
GCA_015570275.1_PDT000812768.1_genomic	C
SA_C_ref3	C
GCA_900082425.1_12673_4_51_genomic	C
GCA_026596775.1_PDT001508886.1_genomic	C
GCA_026606955.1_PDT001508718.1_genomic	C
GCA_026606855.1_PDT001508724.1_genomic	C
GCA_026595535.1_PDT001508993.1_genomic	C
GCA_900082455.1_12673_5_12_genomic	C
GCA_026607095.1_PDT001508712.1_genomic	C
GCA_000545565.1_Stap_aure_M0937_V1_genomic	C
GCA_000543425.1_Stap_aure_M0750_V1_genomic	C
GCA_000574665.1_Stap_aure_M1225_V1_genomic	C
GCA_900081665.1_12641_3_73_genomic	C
GCA_028213575.1_PDT001595902.1_genomic	C
GCA_026609615.1_PDT001507447.1_genomic	C
GCA_030342405.1_ASM3034240v1_genomic	C
GCA_030382045.1_ASM3038204v1_genomic	C
GCA_026912565.1_PDT001527005.1_genomic	C
GCA_028966605.1_PDT001643440.1_genomic	C
GCA_028946205.1_PDT001644312.1_genomic	C
GCA_001743305.1_ASM174330v1_genomic	C
GCA_001743135.1_ASM174313v1_genomic	C
GCA_024019415.1_PDT001337676.1_genomic	C
SA_C_ref1	C
GCA_020072455.1_ASM2007245v1_genomic	C
GCA_026844025.1_PDT001520438.1_genomic	C
GCA_027528945.1_PDT001553584.1_genomic	C
GCA_029421655.1_PDT001670182.1_genomic	C
GCA_027535425.1_PDT001553192.1_genomic	C
GCA_029421755.1_PDT001670172.1_genomic	C
SA_C_ref2	C
GCA_027521625.1_PDT001554238.1_genomic	C
GCA_027179795.1_PDT001531208.1_genomic	C
GCA_027179475.1_PDT001531223.1_genomic	C
GCA_027102755.1_PDT001533849.1_genomic	C
GCA_029390975.1_PDT001669454.1_genomic	C
GCA_027823595.1_PDT001559367.1_genomic	C
GCA_024899355.1_ASM2489935v1_genomic	C
GCA_026831305.1_PDT001521366.1_genomic	C
GCA_028891955.1_PDT001647907.1_genomic	C
GCA_029646725.1_PDT001644124.1_genomic	C
GCA_027534885.1_PDT001556313.1_genomic	C
GCA_026457505.1_PDT001499258.1_genomic	C
GCA_027462825.1_PDT001546914.1_genomic	C
GCA_026826605.1_PDT001521645.1_genomic	C
GCA_027777245.1_PDT001568813.1_genomic	C
GCA_028070455.1_PDT001568171.1_genomic	C
GCA_027734945.1_PDT001565462.1_genomic	C
GCA_030290955.1_ASM3029095v1_genomic	C
GCA_030243225.1_ASM3024322v1_genomic	C
GCA_010569405.1_ASM1056940v1_genomic	C
GCA_023339935.1_PDT001306250.1_genomic	C
GCA_003419295.1_ASM341929v1_genomic	C
GCA_026838775.1_PDT001520712.1_genomic	C
GCA_003420845.1_ASM342084v1_genomic	C
GCA_009660585.1_ASM966058v1_genomic	C
GCA_026830645.1_PDT001521407.1_genomic	C
GCA_001297605.1_ASM129760v1_genomic	C
GCA_012650475.1_ASM1265047v1_genomic	C
GCA_028519725.1_PDT001607700.1_genomic	C
GCA_900251325.1_M3331_genomic	C
GCA_027655705.1_PDT001563144.1_genomic	C
GCA_015272895.1_ASM1527289v1_genomic	C
GCA_022396145.1_ASM2239614v1_genomic	C
GCA_024022495.1_PDT001337520.1_genomic	C
GCA_028214135.1_PDT001595876.1_genomic	C
GCA_026821995.1_PDT001521877.1_genomic	C
GCA_900323955.1_1549-REV_genomic	C
GCA_022239835.1_ASM2223983v1_genomic	C
GCA_903813195.1_22276_7_157_genomic	C
GCA_024022435.1_PDT001337522.1_genomic	C
GCA_903804845.1_21631_7_3_genomic	C
GCA_903806585.1_21631_7_181_genomic	C
GCA_027789065.1_PDT001567986.1_genomic	C
GCA_030241315.1_ASM3024131v1_genomic	C
GCA_027779465.1_PDT001568656.1_genomic	C
GCA_026432375.1_PDT001501406.1_genomic	C
GCA_030287725.1_ASM3028772v1_genomic	C
GCA_018178475.1_PDT001012961.1_genomic	C
GCA_018152055.1_PDT001013890.1_genomic	C
GCA_027629145.1_PDT001561774.1_genomic	C
GCA_027645585.1_PDT001562783.1_genomic	C
GCA_903809495.1_22114_8_188_genomic	C
GCA_026320835.1_PDT001495221.1_genomic	C
GCA_900250855.1_M2867_genomic	C
SA_C_ref0	C
GCA_026755855.1_PDT001517531.1_genomic	C
GCA_027358085.1_PDT001547290.1_genomic	C
GCA_027824315.1_PDT001559343.1_genomic	C
GCA_027759505.1_PDT001565871.1_genomic	C
GCA_027032935.1_PDT001534977.1_genomic	C
GCA_020821415.1_ASM2082141v1_genomic	C
GCA_026758455.1_PDT001517304.1_genomic	C
GCA_029821995.1_PDT001691382.1_genomic	C
GCA_005280135.1_ASM528013v1_genomic	C
GCA_016092375.1_ASM1609237v1_genomic	C
GCA_024897915.1_ASM2489791v1_genomic	C
GCA_009912255.1_ASM991225v1_genomic	C
GCA_003857345.1_ASM385734v1_genomic	C
GCA_026954025.1_PDT001529314.1_genomic	C
GCA_028362215.1_PDT001598293.1_genomic	C
GCA_027283065.1_PDT001546383.1_genomic	C
GCA_023339995.1_PDT001306244.1_genomic	C
GCA_026470305.1_PDT001500106.4_genomic	C
GCA_026487025.1_PDT001499557.5_genomic	C
GCA_027788825.1_PDT001567999.1_genomic	C
GCA_027284005.1_PDT001546336.1_genomic	C
GCA_027989865.1_PDT001578150.1_genomic	C
GCA_026954195.1_PDT001529254.1_genomic	C
GCA_014638515.1_ASM1463851v1_genomic	C
GCA_014638415.1_ASM1463841v1_genomic	C
GCA_027029985.1_PDT001535008.1_genomic	C
GCA_003423705.1_ASM342370v1_genomic	C
GCA_027757465.1_PDT001566046.1_genomic	C
GCA_023584625.1_PDT001317234.1_genomic	C
GCA_023848945.1_ASM2384894v1_genomic	C
GCA_021478145.1_ASM2147814v1_genomic	C
GCA_023848065.1_ASM2384806v1_genomic	C
GCA_026662795.1_PDT001512021.1_genomic	C
GCA_026662055.1_PDT001512048.1_genomic	C
GCA_026660755.1_PDT001512127.1_genomic	C
GCA_029271325.1_PDT001663691.1_genomic	C
GCA_027285905.1_PDT001546240.1_genomic	C
GCA_027749715.1_PDT001564967.1_genomic	C
GCA_027737605.1_PDT001565334.1_genomic	C
GCA_026953835.1_PDT001529351.1_genomic	C
GCA_025505815.1_ASM2550581v1_genomic	C
GCA_028665235.1_PDT001616750.1_genomic	C
GCA_028193545.1_PDT001592968.1_genomic	C
GCA_026958355.1_PDT001529324.1_genomic	C
GCA_030240545.1_ASM3024054v1_genomic	C
GCA_028193405.1_PDT001592975.1_genomic	C
GCA_028193525.1_PDT001592969.1_genomic	C
GCA_020821255.1_ASM2082125v1_genomic	C
GCA_023383315.1_ASM2338331v1_genomic	C
GCA_027110515.1_PDT001533493.1_genomic	C
GCA_028011755.1_PDT001575574.1_genomic	C
GCA_027599625.1_PDT001557209.1_genomic	C
GCA_027287345.1_PDT001546188.1_genomic	C
GCA_027349515.1_PDT001547425.1_genomic	C
GCA_027287265.1_PDT001546194.1_genomic	C
GCA_026830305.1_PDT001521424.1_genomic	C
GCA_027788745.1_PDT001568007.1_genomic	C
GCA_026841395.1_PDT001520551.1_genomic	C
GCA_026453645.1_PDT001499512.1_genomic	C
GCA_027286585.1_PDT001546227.1_genomic	C
GCA_026900885.1_PDT001520926.1_genomic	C
GCA_030242395.1_ASM3024239v1_genomic	C
GCA_029395775.1_PDT001669219.1_genomic	C
GCA_954789445.1_J01002_genomic	C
GCA_018178495.1_PDT001013014.1_genomic	C
GCA_026959075.1_PDT001529331.1_genomic	C
GCA_026958155.1_PDT001529330.1_genomic	C
GCA_015611685.2_PDT000184776.2_genomic	C
GCA_028418355.1_PDT001600339.1_genomic	C
GCA_002124325.1_ASM212432v1_genomic	C
GCA_026956245.1_PDT001529403.1_genomic	C
GCA_020388825.1_ASM2038882v1_genomic	C
GCA_027463545.1_PDT001546860.1_genomic	C
GCA_015567815.1_PDT000812895.1_genomic	C
GCA_016082515.1_PDT000878633.2_genomic	C
GCA_027362415.1_PDT001547097.1_genomic	C
GCA_026828985.1_PDT001521510.1_genomic	C
GCA_027280885.1_PDT001546496.1_genomic	C
GCA_026445225.1_PDT001500525.1_genomic	C
GCA_026502405.1_PDT001499751.5_genomic	C
GCA_026828315.1_PDT001521544.1_genomic	C
GCA_015577315.1_PDT000811621.1_genomic	C
GCA_027691245.1_PDT001564469.1_genomic	C
GCA_027676305.1_PDT001564617.1_genomic	C
GCA_027358275.1_PDT001547280.1_genomic	A
GCA_028395435.1_PDT001599813.1_genomic	A
GCA_021576105.1_ASM2157610v1_genomic	A
GCA_028767225.1_ASM2876722v1_genomic	A
GCA_026226375.1_ASM2622637v1_genomic	A
GCA_026226535.1_ASM2622653v1_genomic	A
GCA_026226255.1_ASM2622625v1_genomic	A
GCA_026226315.1_ASM2622631v1_genomic	A
GCA_028762445.1_PDT001637175.1_genomic	A
SA_A_ref0	A
GCA_029403465.1_PDT001667996.1_genomic	A
GCA_026425535.1_PDT001499326.1_genomic	A
GCA_009674865.1_ASM967486v1_genomic	A
GCA_020074025.1_ASM2007402v1_genomic	A
SA_A_ref2	A
GCA_012651605.1_ASM1265160v1_genomic	A
GCA_027882305.1_PDT001562993.1_genomic	A
GCA_027718345.1_PDT001562044.1_genomic	A
GCA_027732645.1_PDT001565622.1_genomic	A
GCA_027080025.1_PDT001534494.1_genomic	A
GCA_027199305.1_PDT001540658.1_genomic	A
GCA_027748795.1_PDT001564999.1_genomic	A
GCA_900251905.1_M3936_genomic	A
GCA_026987775.1_PDT001535228.1_genomic	A
GCA_014726355.1_ASM1472635v1_genomic	A
GCA_026854935.1_PDT001523628.1_genomic	A
GCA_003238755.1_ASM323875v1_genomic	A
GCA_027272545.1_ASM2727254v1_genomic	A
GCA_003239615.1_ASM323961v1_genomic	A
GCA_030351505.1_ASM3035150v1_genomic	A
GCA_030354235.1_ASM3035423v1_genomic	A
GCA_030351755.1_ASM3035175v1_genomic	A
GCA_000609005.1_Stap_aure_DAR5875_V1_genomic	A
GCA_000608945.1_Stap_aure_DAR22_V1_genomic	A
GCA_002267995.1_ASM226799v1_genomic	A
GCA_021009975.1_ASM2100997v1_genomic	A
GCA_014061525.1_ASM1406152v1_genomic	A
GCA_028987805.1_PDT001642473.1_genomic	A
GCA_027532885.1_PDT001553264.1_genomic	A
GCA_026918555.1_PDT001526727.1_genomic	A
GCA_026827485.1_PDT001521592.1_genomic	A
GCA_026840375.1_PDT001520604.1_genomic	A
GCA_024897735.1_ASM2489773v1_genomic	A
GCA_910590185.1_Sau_A3_HC_2017_genomic	A
GCA_009896935.1_ASM989693v1_genomic	A
GCA_002274895.1_UCSF14054_v1.0_genomic	A
GCA_015581875.1_PDT000811393.1_genomic	A
GCA_021172945.1_ASM2117294v1_genomic	A
GCA_000607605.1_Stap_aure_DAR3581_V1_genomic	A
GCA_027869605.1_PDT001563350.1_genomic	A
GCA_015605205.1_PDT000423842.1_genomic	A
GCA_027766125.1_PDT001566055.1_genomic	A
GCA_019127115.1_ASM1912711v1_genomic	A
GCA_019123995.1_ASM1912399v1_genomic	A
GCA_026919955.1_PDT001526651.1_genomic	A
GCA_002275965.1_UMN-2_v1.0_genomic	A
GCA_002273665.1_ISU-939_v1.0_genomic	A
GCA_009460625.1_ASM946062v1_genomic	A
GCA_000545145.1_Stap_aure_M0905_V1_genomic	A
GCA_028969485.1_PDT001643344.1_genomic	A
SA_A_ref4	A
GCA_000360785.1_Stap_aure_M0329_V1_genomic	A
GCA_009457105.1_ASM945710v1_genomic	A
GCA_000540915.1_Stap_aure_SJUD6107_V1_genomic	A
GCA_015594245.1_PDT000655910.1_genomic	A
GCA_000541515.1_Stap_aure_KINB6023_V1_genomic	A
GCA_019014165.1_ASM1901416v1_genomic	A
GCA_019015035.1_ASM1901503v1_genomic	A
GCA_028390725.1_PDT001598706.1_genomic	A
GCA_026917195.1_PDT001526746.1_genomic	A
GCA_026871655.1_PDT001524015.1_genomic	A
GCA_028951665.1_PDT001644028.1_genomic	A
GCA_015570895.1_PDT000812735.1_genomic	A
GCA_015568235.1_PDT000812863.1_genomic	A
GCA_015715425.1_ASM1571542v1_genomic	A
GCA_015715435.1_ASM1571543v1_genomic	A
GCA_026855735.1_PDT001523524.1_genomic	A
GCA_000543905.1_Stap_aure_M0804_V1_genomic	A
GCA_003239685.1_ASM323968v1_genomic	A
GCA_000563695.1_Stap_aure_H77098_V1_genomic	A
GCA_027180455.1_PDT001531175.1_genomic	A
GCA_000547565.1_Stap_aure_M1577_V1_genomic	A
GCA_000592845.1_Stap_aure_M1265_V1_genomic	A
GCA_028963635.1_PDT001643596.1_genomic	A
GCA_029031375.1_PDT001652310.1_genomic	A
GCA_000549145.1_Stap_aure_M1454_V1_genomic	A
GCA_900080775.1_11641_1_84_genomic	A
GCA_028392105.1_PDT001598711.1_genomic	A
GCA_015727255.1_ASM1572725v1_genomic	A
GCA_000549225.1_Stap_aure_M1458_V1_genomic	A
GCA_000540755.1_Stap_aure_HOAG6092_V1_genomic	A
GCA_018791605.1_ASM1879160v1_genomic	A
GCA_000578055.1_Stap_aure_F63787_V1_genomic	A
GCA_024897475.1_ASM2489747v1_genomic	A
GCA_000542035.1_Stap_aure_OCMM6096_V1_genomic	A
GCA_000570535.1_Stap_aure_W20096_V1_genomic	A
GCA_000571775.1_Stap_aure_F23368_V1_genomic	A
GCA_000578875.1_Stap_aure_W70599_V1_genomic	A
GCA_000559545.1_Stap_aure_F48584_V1_genomic	A
GCA_014727535.1_ASM1472753v1_genomic	A
GCA_014734495.1_ASM1473449v1_genomic	A
GCA_027246545.1_PDT001530291.1_genomic	A
GCA_014693225.1_ASM1469322v1_genomic	A
GCA_003720385.1_ASM372038v1_genomic	A
GCA_003075835.1_ASM307583v1_genomic	A
GCA_000552265.1_Stap_aure_M0115_V1_genomic	A
GCA_000551345.1_Stap_aure_M0040_V1_genomic	A
GCA_029830515.1_PDT001692870.1_genomic	A
GCA_003584945.1_ASM358494v1_genomic	A
GCA_910589785.1_Sau_B6_HC_2017_genomic	A
GCA_000609505.1_Stap_aure_DAR1310_V1_genomic	A
GCA_000533955.1_Stap_aure_M0499_V1_genomic	A
GCA_000548445.1_Stap_aure_M1410_V1_genomic	A
GCA_900082485.1_12673_5_18_genomic	A
GCA_014693035.1_ASM1469303v1_genomic	A
GCA_027252435.1_PDT001530104.1_genomic	A
GCA_027981395.1_PDT001578371.1_genomic	A
GCA_028183945.1_PDT001592376.1_genomic	A
GCA_023690405.1_PDT001323652.1_genomic	A
GCA_024454655.1_ASM2445465v1_genomic	A
GCA_026582565.1_PDT001508513.1_genomic	A
GCA_002633865.1_ASM263386v1_genomic	A
GCA_020663975.1_ASM2066397v1_genomic	A
GCA_026819285.1_PDT001522239.1_genomic	A
GCA_027833375.1_PDT001571130.1_genomic	A
GCA_027169625.1_PDT001539102.1_genomic	A
GCA_027169465.1_PDT001539113.1_genomic	A
GCA_025572885.1_ASM2557288v1_genomic	A
GCA_023848525.1_ASM2384852v1_genomic	A
GCA_026516885.1_PDT001501976.1_genomic	A
GCA_026518125.1_PDT001501912.1_genomic	A
GCA_019101445.1_ASM1910144v1_genomic	A
GCA_027742405.1_PDT001565488.1_genomic	A
GCA_015712835.1_ASM1571283v1_genomic	A
GCA_028985845.1_PDT001642572.1_genomic	A
GCA_026426715.1_PDT001501666.1_genomic	A
GCA_027462445.1_PDT001546945.1_genomic	A
GCA_027955985.1_PDT001579329.1_genomic	A
GCA_027788625.1_PDT001568009.1_genomic	A
GCA_026834535.1_PDT001520920.1_genomic	A
GCA_027757345.1_PDT001566068.1_genomic	A
GCA_029002335.1_PDT001646829.1_genomic	A
GCA_903809065.1_22114_8_145_genomic	A
GCA_027357255.1_PDT001547308.1_genomic	A
GCA_029924165.1_ASM2992416v1_genomic	A
GCA_026582225.1_PDT001508537.1_genomic	A
GCA_027353385.1_PDT001547369.1_genomic	A
GCA_027652605.1_PDT001562218.1_genomic	A
GCA_015546435.1_PDT000822002.1_genomic	A
GCA_027761145.1_PDT001566349.1_genomic	A
GCA_027725795.1_PDT001560992.1_genomic	A
GCA_027763565.1_PDT001566474.1_genomic	A
GCA_028766865.1_ASM2876686v1_genomic	A
GCA_009896625.1_ASM989662v1_genomic	A
SA_A_ref3	A
GCA_028393805.1_PDT001599903.1_genomic	A
GCA_903800465.1_20621_1_21_genomic	A
GCA_027606655.1_PDT001557331.1_genomic	A
GCA_018168375.1_PDT001012249.1_genomic	A
GCA_018168415.1_PDT001012244.1_genomic	A
GCA_027520945.1_PDT001554289.1_genomic	A
GCA_026476245.1_PDT001498781.6_genomic	A
GCA_027832175.1_PDT001571044.1_genomic	A
GCA_028003485.1_PDT001576122.1_genomic	A
GCA_027164285.1_PDT001539529.1_genomic	A
GCA_027164025.1_PDT001539581.1_genomic	A
GCA_027812615.1_PDT001559691.1_genomic	A
GCA_027911075.1_PDT001551322.1_genomic	A
GCA_029927765.1_ASM2992776v1_genomic	A
GCA_029925415.1_ASM2992541v1_genomic	A
GCA_003421125.1_ASM342112v1_genomic	A
GCA_002905635.1_ASM290563v1_genomic	A
GCA_028077535.1_PDT001583534.1_genomic	A
GCA_028803895.1_PDT001639324.1_genomic	A
GCA_027541765.1_PDT001556197.1_genomic	A
GCA_027541785.1_PDT001556203.1_genomic	A
GCA_027208505.1_PDT001541422.1_genomic	A
GCA_014336335.1_ASM1433633v1_genomic	A
GCA_027544445.1_PDT001556215.1_genomic	A
GCA_903805215.1_21631_7_40_genomic	A
GCA_026477525.1_PDT001499903.4_genomic	B
GCA_029402765.1_PDT001668037.1_genomic	B
GCA_028966005.1_PDT001643475.1_genomic	B
GCA_028183345.1_PDT001592614.1_genomic	B
GCA_026464605.1_PDT001498805.5_genomic	B
GCA_026832915.1_PDT001521254.1_genomic	B
GCA_017699455.1_ASM1769945v1_genomic	B
GCA_015575995.1_PDT000811677.1_genomic	B
GCA_027780545.1_PDT001568504.1_genomic	B
GCA_012651205.1_ASM1265120v1_genomic	B
GCA_027852275.1_PDT001572813.1_genomic	B
GCA_027248645.1_PDT001530180.1_genomic	B
GCA_026831165.1_PDT001521376.1_genomic	B
GCA_028025085.1_PDT001578668.1_genomic	B
GCA_014181755.1_ASM1418175v1_genomic	B
GCA_027646145.1_PDT001562719.1_genomic	B
GCA_003236215.2_ASM323621v2_genomic	B
GCA_902717615.1_12054_7_56_genomic	B
GCA_903799855.1_20596_6_145_genomic	B
GCA_900058615.1_7564_8_59_genomic	B
GCA_029813475.1_ASM2981347v1_genomic	B
GCA_902719165.1_12083_7_10_genomic	B
GCA_902721305.1_12162_7_36_genomic	B
GCA_902716135.1_12162_6_80_genomic	B
GCA_902721515.1_12162_7_66_genomic	B
GCA_902714035.1_4925_7_11_genomic	B
GCA_902720905.1_12162_7_9_genomic	B
SA_B_ref1	B
GCA_028535435.1_PDT001608451.1_genomic	B
GCA_014116915.1_ASM1411691v1_genomic	B
GCA_029406025.1_PDT001667833.1_genomic	B
GCA_028978065.1_PDT001642933.1_genomic	B
GCA_021390135.1_ASM2139013v1_genomic	B
GCA_011751495.1_ASM1175149v1_genomic	B
GCA_026835295.1_PDT001520877.1_genomic	B
GCA_016810655.1_ASM1681065v1_genomic	B
GCA_027012765.1_PDT001536793.1_genomic	B
GCA_027837275.1_PDT001571065.1_genomic	B
GCA_000575725.1_Stap_aure_M1132_V1_genomic	B
GCA_903804875.1_21631_7_7_genomic	B
GCA_027150835.1_PDT001538248.1_genomic	B
GCA_026489625.1_PDT001503603.1_genomic	B
GCA_003017695.1_ASM301769v1_genomic	B
GCA_030705505.1_ASM3070550v1_genomic	B
GCA_015544055.1_PDT000822123.1_genomic	B
GCA_026839795.1_PDT001520639.1_genomic	B
GCA_027002555.1_PDT001536909.1_genomic	B
GCA_027826835.1_PDT001559210.1_genomic	B
GCA_019757525.1_ASM1975752v1_genomic	B
GCA_002267265.1_ASM226726v1_genomic	B
GCA_027635165.1_PDT001562465.1_genomic	B
GCA_027869925.1_PDT001563178.1_genomic	B
GCA_026318785.1_PDT001493298.1_genomic	B
SA_B_ref0	B
GCA_027149745.1_PDT001538362.1_genomic	B
GCA_015727935.1_ASM1572793v1_genomic	B
GCA_028922705.1_PDT001645348.1_genomic	B
GCA_029045325.1_PDT001652449.1_genomic	B
GCA_003720055.1_ASM372005v1_genomic	B
GCA_000558745.1_Stap_aure_UCIM6075_V1_genomic	B
GCA_000536915.1_Stap_aure_FVRH6076_V1_genomic	B
GCA_001287665.1_12673_1_28_genomic	B
GCA_026599115.1_PDT001508775.1_genomic	B
GCA_028963145.1_PDT001643621.1_genomic	B
GCA_028157425.1_PDT001590473.1_genomic	B
GCA_028953485.1_PDT001643934.1_genomic	B
GCA_026866715.1_PDT001524033.1_genomic	B
GCA_022993765.1_PDT001286397.1_genomic	B
GCA_027130975.1_PDT001532563.1_genomic	B
GCA_000593825.1_Stap_aure_T23068_V1_genomic	B
GCA_000594045.1_Stap_aure_H81800_V1_genomic	B
GCA_001453965.1_ASM145396v1_genomic	B
GCA_027065095.1_PDT001534667.1_genomic	B
GCA_001210225.1_7748_4_21_genomic	B
GCA_000572905.1_Stap_aure_HBHO6050_V1_genomic	B
GCA_029037065.1_PDT001652953.1_genomic	B
GCA_026778225.1_PDT001519051.1_genomic	B
GCA_000587255.1_Stap_aure_M72097_V1_genomic	B
GCA_029034365.1_PDT001652849.1_genomic	B
GCA_029033165.1_PDT001652937.1_genomic	B
GCA_030881465.1_PDT001701191.1_genomic	B
GCA_026641415.1_PDT001511119.1_genomic	B
GCA_009458525.1_ASM945852v1_genomic	B
GCA_028934965.1_PDT001644817.1_genomic	B
GCA_000563835.1_Stap_aure_M65003_V1_genomic	B
GCA_002125255.1_ASM212525v1_genomic	B
GCA_028971085.1_PDT001643254.1_genomic	B
GCA_027358775.1_PDT001547247.1_genomic	B
GCA_002916535.1_ASM291653v1_genomic	B
GCA_027187585.1_PDT001530812.1_genomic	B
GCA_028306545.1_PDT001596591.1_genomic	B
GCA_026778625.1_PDT001519068.1_genomic	B
GCA_001291305.1_12641_3_74_genomic	B
GCA_027757745.1_PDT001565997.1_genomic	B
GCA_000645395.1_Stap_aure_VET0678S_V1_genomic	B
GCA_020074745.1_ASM2007474v1_genomic	B
GCA_026811545.1_PDT001522738.1_genomic	B
GCA_026818965.1_PDT001522265.1_genomic	B
GCA_029949915.1_ASM2994991v1_genomic	B
GCA_001064295.1_ASM106429v1_genomic	B
GCA_028773785.1_PDT001638002.1_genomic	B
SA_B_ref4	B
GCA_027784825.1_PDT001568227.1_genomic	B
GCA_027280805.1_PDT001546501.1_genomic	B
GCA_027072655.1_PDT001534562.1_genomic	B
GCA_028141925.1_PDT001589786.1_genomic	B
GCA_027542585.1_PDT001556801.1_genomic	B
GCA_030355035.1_ASM3035503v1_genomic	B
SA_A_ref1	B
GCA_027629405.1_PDT001561762.1_genomic	B
GCA_028942485.1_PDT001644514.1_genomic	B
GCA_026461965.1_PDT001498945.1_genomic	B
GCA_026628675.1_PDT001508907.1_genomic	B
GCA_027637525.1_PDT001561609.1_genomic	B
GCA_017377475.1_ASM1737747v1_genomic	B
GCA_026625485.1_ASM2662548v1_genomic	B
GCA_027726475.1_PDT001560968.1_genomic	B
GCA_026509445.1_PDT001502464.1_genomic	B
GCA_023829795.1_PDT001325658.1_genomic	B
GCA_003422005.1_ASM342200v1_genomic	B
GCA_003419525.1_ASM341952v1_genomic	B
GCA_026835795.1_PDT001520846.1_genomic	B
GCA_026773575.1_PDT001519117.1_genomic	B
GCA_018146795.1_PDT001014075.1_genomic	B
GCA_028982735.1_PDT001642717.1_genomic	B
GCA_029403755.1_PDT001667977.1_genomic	B
GCA_027597495.1_PDT001557313.1_genomic	B
GCA_019713595.1_ASM1971359v1_genomic	B
GCA_027704525.1_PDT001563419.1_genomic	B
GCA_903803155.1_20621_1_107_genomic	B
GCA_027528825.1_PDT001553594.1_genomic	B
GCA_027526345.1_PDT001553998.1_genomic	B
GCA_015576755.1_PDT000811647.1_genomic	B
GCA_015713325.1_ASM1571332v1_genomic	B
GCA_027041345.1_PDT001534861.1_genomic	B
GCA_024896785.1_ASM2489678v1_genomic	B
GCA_002188495.1_ASM218849v1_genomic	B
GCA_029664145.1_ASM2966414v1_genomic	B
GCA_023847515.1_ASM2384751v1_genomic	B
GCA_028802055.1_PDT001639418.1_genomic	B
GCA_900250415.1_H1446_genomic	B
GCA_026971595.1_PDT001536292.1_genomic	B
GCA_027749855.1_PDT001564959.1_genomic	B
GCA_028591705.1_PDT001612147.1_genomic	B
GCA_027536645.1_PDT001553133.1_genomic	B
GCA_027981325.1_PDT001578372.1_genomic	B
GCA_027809195.1_PDT001559799.1_genomic	B
GCA_018984025.1_ASM1898402v1_genomic	B
GCA_029723955.1_PDT001688783.1_genomic	B
GCA_027779925.1_PDT001568570.1_genomic	B
SA_B_ref3	B
GCA_028360675.1_PDT001597977.2_genomic	B
GCA_029078485.1_ASM2907848v1_genomic	B
GCA_015577535.1_PDT000811570.1_genomic	B
GCA_954785585.1_J01232_genomic	B
GCA_030906025.1_PDT001694380.1_genomic	B
GCA_026826885.1_PDT001521628.1_genomic	B
GCA_001068125.1_ASM106812v1_genomic	B
GCA_019122955.1_ASM1912295v1_genomic	B
GCA_030290715.1_ASM3029071v1_genomic	B
GCA_020821095.1_ASM2082109v1_genomic	B
GCA_001027045.1_ASM102704v1_genomic	B
GCA_027910215.1_PDT001551372.1_genomic	B
GCA_018861935.1_ASM1886193v1_genomic	B
GCA_030552015.1_ASM3055201v1_genomic	B
GCA_023853905.1_ASM2385390v1_genomic	B
GCA_023852095.1_ASM2385209v1_genomic	B
GCA_025562935.1_ASM2556293v1_genomic	B
GCA_023855585.1_ASM2385558v1_genomic	B
GCA_025245405.1_ASM2524540v1_genomic	B
GCA_003310055.1_ASM331005v1_genomic	B
GCA_011291455.1_ASM1129145v1_genomic	B
GCA_025245465.1_ASM2524546v1_genomic	B
GCA_021479065.1_ASM2147906v1_genomic	B
GCA_026319855.1_PDT001495281.1_genomic	A
GCA_026455265.1_PDT001499336.1_genomic	A
GCA_026449485.1_PDT001500214.1_genomic	A
GCA_903803125.1_20621_1_106_genomic	A
GCA_027524225.1_PDT001554110.1_genomic	A
GCA_026856635.1_PDT001523487.1_genomic	A
GCA_027302045.1_PDT001547160.1_genomic	A
GCA_900037665.1_7712_8_58_genomic	A
GCA_026828085.1_PDT001521554.1_genomic	A
GCA_003068685.1_ASM306868v1_genomic	A
GCA_903799565.1_20596_6_118_genomic	A
GCA_027271705.1_ASM2727170v1_genomic	A
GCA_027202545.1_PDT001540465.1_genomic	A
GCA_900040185.1_7480_7_91_genomic	A
GCA_900045275.1_7748_6_50_genomic	A
GCA_900048215.1_7480_8_47_genomic	A
GCA_900062805.1_7469_7_58_genomic	A
GCA_900020365.1_7521_5_9_genomic	A
GCA_026825655.1_PDT001521702.1_genomic	A
GCA_027033615.1_PDT001534957.1_genomic	A
GCA_028429065.1_PDT001601168.1_genomic	A
GCA_015606025.1_PDT000444230.1_genomic	A
SA_B_ref2	A
GCA_027216105.1_PDT001541160.1_genomic	A
GCA_026847355.1_PDT001520243.1_genomic	A
GCA_028425585.1_PDT001600646.1_genomic	A
GCA_016829415.1_ASM1682941v1_genomic	A
GCA_019097905.1_ASM1909790v1_genomic	A
GCA_012278635.1_ASM1227863v1_genomic	A
GCA_026510685.1_PDT001502499.1_genomic	A
GCA_003239495.1_ASM323949v1_genomic	A
GCA_026510225.1_PDT001501938.1_genomic	A
GCA_026512185.1_PDT001502232.1_genomic	A
GCA_021483745.1_ASM2148374v1_genomic	A
GCA_023655285.1_ASM2365528v1_genomic	A
GCA_000606845.1_Stap_aure_T63897_V1_genomic	A
GCA_026421995.1_PDT001499561.1_genomic	A
GCA_002982895.1_ASM298289v1_genomic	A
GCA_903802015.1_22276_7_42_genomic	A
GCA_014693755.1_ASM1469375v1_genomic	A
GCA_900080875.1_12625_5_40_genomic	A
GCA_016013225.1_ASM1601322v1_genomic	A
GCA_026422695.1_PDT001499442.1_genomic	A
GCA_019244455.1_PDT000151632.2_genomic	A
GCA_027694555.1_PDT001564376.1_genomic	A
GCA_006511475.1_ASM651147v1_genomic	A
GCA_011060485.1_ASM1106048v1_genomic	D
GCA_023674065.1_PDT001323602.1_genomic	D
GCA_027709105.1_PDT001563086.1_genomic	D
GCA_015608165.1_PDT000423418.1_genomic	D
GCA_015607085.1_PDT000423817.1_genomic	D
GCA_027646085.1_PDT001562728.1_genomic	D
GCA_000602045.1_Stap_aure_T16600_V1_genomic	D
GCA_027522365.1_PDT001554201.1_genomic	D
GCA_027657905.1_PDT001563596.1_genomic	D
GCA_015608575.1_PDT000423399.1_genomic	D
GCA_015608375.1_PDT000423401.1_genomic	D
GCA_025558965.1_ASM2555896v1_genomic	D
GCA_000163335.1_ASM16333v1_genomic	D
GCA_026455585.1_PDT001499311.1_genomic	D
GCA_027774405.1_PDT001568909.1_genomic	D
GCA_027543045.1_PDT001556763.1_genomic	D
GCA_027199225.1_PDT001540663.1_genomic	D
GCA_026900205.1_PDT001520976.1_genomic	D
GCA_028416865.1_PDT001600383.1_genomic	D
GCA_900057795.1_7564_8_62_genomic	D
GCA_900035745.1_7554_6_78_genomic	D
GCA_027528385.1_PDT001553616.1_genomic	D
GCA_027256075.1_PDT001499927.1_genomic	D
GCA_026476965.1_PDT001500075.4_genomic	D
GCA_026503965.1_PDT001499289.4_genomic	D
GCA_026459885.1_PDT001499074.1_genomic	D
GCA_900484125.1_8140_1_59_genomic	D
GCA_026474105.1_PDT001500322.4_genomic	D
GCA_026847495.1_PDT001520236.1_genomic	D
GCA_903799845.1_20596_6_144_genomic	D
GCA_903799895.1_20596_6_150_genomic	D
GCA_026639295.1_PDT001511235.1_genomic	D
GCA_027481625.1_PDT001549932.1_genomic	D
GCA_003038465.1_ASM303846v1_genomic	D
GCA_009675505.1_ASM967550v1_genomic	D
GCA_030245645.1_ASM3024564v1_genomic	D
GCA_027782905.1_PDT001568355.1_genomic	D
GCA_029415975.1_PDT001669872.1_genomic	D
GCA_026477245.1_PDT001500027.4_genomic	D
GCA_026828055.1_PDT001521558.1_genomic	D
GCA_027786805.1_PDT001568105.1_genomic	D
GCA_009728755.1_ASM972875v1_genomic	D
SA_D_ref3	D
GCA_017698525.1_ASM1769852v1_genomic	D
GCA_026595395.1_PDT001509013.1_genomic	D
GCA_026836935.1_PDT001520779.1_genomic	D
GCA_026852775.1_PDT001519948.1_genomic	D
GCA_026845295.1_PDT001520361.1_genomic	D
GCA_015578115.1_PDT000811617.1_genomic	D
GCA_026867795.1_PDT001523990.1_genomic	D
SA_D_ref4	D
GCA_900635335.1_41556_G01_genomic	D
GCA_030906465.1_PDT001694359.1_genomic	D
GCA_022214555.1_ASM2221455v1_genomic	D
GCA_029852265.1_ASM2985226v1_genomic	D
GCA_000772025.1_ASM77202v1_genomic	D
GCA_900080275.1_11641_1_64_genomic	D
GCA_019713625.1_ASM1971362v1_genomic	D
GCA_019122495.1_ASM1912249v1_genomic	D
GCA_026822195.1_PDT001519049.1_genomic	D
GCA_026772095.1_PDT001519165.1_genomic	D
GCA_018093225.1_ASM1809322v1_genomic	D
GCA_027652445.1_PDT001562228.1_genomic	D
GCA_029950875.1_ASM2995087v1_genomic	D
GCA_903804895.1_21631_7_8_genomic	D
GCA_015577995.1_PDT000811622.1_genomic	D
SA_D_ref0	D
GCA_026836975.1_PDT001520781.1_genomic	D
GCA_026826475.1_PDT001521653.1_genomic	D
GCA_026482005.1_PDT001499295.5_genomic	D
GCA_026833555.1_PDT001521218.1_genomic	D
GCA_026476605.1_PDT001500122.4_genomic	D
GCA_009674365.1_ASM967436v1_genomic	D
GCA_900126495.1_17175_2_9_genomic	D
GCA_027883145.1_PDT001568691.1_genomic	D
GCA_025770705.1_PDT001456578.1_genomic	D
GCA_027345425.1_PDT001547484.1_genomic	D
GCA_027781485.1_PDT001568446.1_genomic	D
GCA_022898975.1_ASM2289897v1_genomic	D
GCA_023198485.1_ASM2319848v1_genomic	D
GCA_009897765.1_ASM989776v1_genomic	D
GCA_027009685.1_PDT001537069.1_genomic	D
GCA_029392415.1_PDT001669383.1_genomic	D
GCA_028515885.1_PDT001607302.1_genomic	D
GCA_024402225.1_PDT001368110.1_genomic	D
GCA_026341375.1_PDT001494011.1_genomic	D
GCA_009676345.1_ASM967634v1_genomic	D
GCA_026940525.1_PDT001529107.1_genomic	D
GCA_026942725.1_PDT001528941.1_genomic	D
GCA_026944085.1_PDT001528882.1_genomic	D
GCA_026943785.1_PDT001528896.1_genomic	D
GCA_025539915.1_PDT001440569.1_genomic	D
GCA_026949765.1_PDT001528853.1_genomic	D
GCA_028515805.1_PDT001607305.1_genomic	D
GCA_026505025.1_PDT001499178.5_genomic	D
GCA_026940665.1_PDT001529074.1_genomic	D
GCA_026760655.1_PDT001517232.1_genomic	D
GCA_026761515.1_PDT001517206.1_genomic	D
GCA_024019595.1_PDT001337668.1_genomic	D
GCA_030220215.1_PDT001707249.1_genomic	D
GCA_028466505.1_PDT001606811.1_genomic	D
GCA_019294755.1_ASM1929475v1_genomic	D
GCA_024916635.1_ASM2491663v1_genomic	D
GCA_023850045.1_ASM2385004v1_genomic	D
GCA_028466355.1_PDT001606838.1_genomic	D
GCA_028417215.1_PDT001600461.1_genomic	D
GCA_028553705.1_PDT001600465.1_genomic	D
GCA_028417155.1_PDT001600463.1_genomic	D
GCA_027647885.1_PDT001562555.1_genomic	D
GCA_019265625.1_ASM1926562v1_genomic	D
GCA_027628905.1_PDT001561786.1_genomic	D
GCA_027722845.1_PDT001561105.1_genomic	D
GCA_027825875.1_PDT001559256.1_genomic	D
GCA_027708085.1_PDT001563197.1_genomic	D
GCA_019294645.1_ASM1929464v1_genomic	D
GCA_019294705.1_ASM1929470v1_genomic	D
GCA_000637795.1_Stap_aure_36P5_V1_genomic	D
GCA_002208345.1_ASM220834v1_genomic	D
