## Supplementary Data 5 for "Intra-genomic genes-to-genes correlation enables bacterial genome representation": ARGs_wei_CJ.csv

	cmeB	cmeR	fexA	tet(L)	APH(2'')-If	APH(3')-IIIa	OXA-184	OXA-185	OXA-193	OXA-447	OXA-448	OXA-449	OXA-460	OXA-461	OXA-465	OXA-466	OXA-489	OXA-580	OXA-584	OXA-591	OXA-592	OXA-594	OXA-603	OXA-605	OXA-61	OXA-611	OXA-623	OXA-631	OXA-638	SAT-4	lnuC	Campylobacter_jejuni_23S_rRNA_with_mutation_conferring_resistance_to_erythromycin	Campylobacter_jejuni_gyrA_conferring_resistance_to_fluoroquinolones	tet(O)	tet(O/M/O)
D	-2.46956830641032	-1.10829471431211	-0.188923227184554	-0.000236815695045693	-2.9082674331273	-0.143548894738105	0.0324602223950092	-1.22128577416568	-1.45584327232555	-1.67616151767937	-0.839596743965225	-1.26301651993008	1.25700130405125	-0.0397295742047084	-0.0529907238901802	-0.473757235914204	-0.261806791286534	-1.07987496246839	-2.35683587140631	-1.2045548006957	-3.31453792514603	-0.758635294109259	1.70209886387514	1.45288176669707	-1.94130709103632	-0.363266147485836	-1.55683442809771	-0.85737911847124	-0.753284245486687	2.61361579806778	-0.00696734597341984	0.658311260397801	1.31890640239417	0.31638352671013	-0.117786631299215
B	-0.0510078773487428	3.29182300635641	0	0	-0.0891129239203638	-0.15166417695089	-0.234625127677973	-0.0188444997410216	1.01779170232954	-0.0353336057731866	-0.0109282967610245	-0.028172693150082	-0.057219339185264	-0.373560094453008	0	-0.387177565202613	-0.0194365152793057	1.3487017356366	4.29410731747814	1.43551538376555	2.2477914490035	-0.00891571416379812	-0.0459337247036063	-0.0170073511680956	3.22130327142254	0.807032609597186	-0.0449738893781177	-0.0204666857720918	-0.00851672182455863	-0.375474446358537	0	-0.668949609290921	0.156011231338025	-0.0545388057699401	-0.287852999475561
C	2.15595992270883	-0.638597063808415	0.118974866402165	1.3694697112901e-15	5.33085936638991	0.137806599676223	-0.056043312370621	0.756917308893135	-0.48106407574543	1.68495446907914	0.931772773791498	1.55625771890605	-1.31030073111164	-1.62760343737235	0.0143038695869236	0.771495735475268	-0.918578461528669	-0.789184347676961	-0.487620698776974	-0.803436852561445	0.284011460105748	-0.483795615288294	-1.46807847281667	-1.50727902760879	-1.75155942217062	-0.516262015500677	1.58005241977207	1.09078269269355	0.720492168686506	-2.56691592108593	2.06100855937438e-05	-0.747259562730532	-0.190150776070102	-0.654895067640193	0.382234214327645
A	0	-1.66378000927049	0	0	-0.651869787885207	0.0481836520637937	0.220887619614235	0	1.22993359201905	-0.0144125314110198	0	0	0	1.26898071631613	0	0	0.899315628148938	0	0	0	0	0.94792750432228	0	0	0.0516411920480183	0	0	0	0	-0.0217108714573917	0	0.337008624598964	-0.750197851989126	0.332157934404826	-0.104546200894996
