## Supplementary Data 5 for "Intra-genomic genes-to-genes correlation enables bacterial genome representation": ARGs_wei_LM.csv

	norB	norC	qacG	qacJ	ANT(6)-Ia	APH(3')-IIIa	FosI	FosX	Limosilactobacillus_reuteri_cat-TC	catA8	catI	lin	lnuB	ErmB	ErmG	Listeria_monocytogenes_mprF	vanT_gene_in_vanG_cluster	vanY_gene_in_vanM_cluster	lsaE	tet(M)	tet(S)	dfrG
D	8.17573853886918	7.4904474064563	0	0	0	0	-2.14805085687999	-2.19301264163815	0	0	0	0	0	0	0	9.63099701579066	0	0	0	0.505654066755659	0	0
C	-7.03814665883415	-6.09066870374127	0	-1.67120004002786	0	0	-13.1623165208879	-12.7506252099606	0	0	0	0	0	0	0	-7.93241355083534	0	0	0	-0.216048679546773	0	-0.00305780418014912
A	-0.0085222032337526	0	-0.275238353952595	2.52578209341482	-0.000321728799671621	-1.01351621663209e-15	0	7.81519307531339	-2.04460165317828	0	-0.230242749915482	0.497240969317631	0	0	-1.80659073415752	0.518269523516701	0	0	-0.00110577576203287	2.35768773331158	2.11349086344972	-0.0140296240391517
B	0	-1.38864931134869	0.175093686059201	-2.3037189188916	0	0	10.3831864193057	5.14732291104806	1.25498850649175	0	0.0320672340985337	-0.309846784575761	0	0	1.45507321200486	-0.702497689065182	0	0	0	-1.99714457609704	-1.61811619626209	0
