## Supplementary Data 5 for "Intra-genomic genes-to-genes correlation enables bacterial genome representation": VFs_wei_LM.csv

	VFG000075(gb|NP_463962)	VFG032992(gb|NP_464816)	VFG000073(gb|NP_463732)	VFG045338(gb|AHK25023)	VFG032936(gb|NP_464815)	VFG032762(gb|NP_465191)	VFG045468(gb|NP_465710)	VFG000072(gb|NP_463731)	VFG033025(gb|NP_463944)	VFG032821(gb|NP_463939)	VFG032910(gb|NP_465311)	VFG002158(gb|NP_464456)	VFG001089(gb|NP_464364)	VFG000071(gb|NP_463734)	VFG000074(gb|NP_463733)	VFG032965(gb|NP_463967)	VFG045334(gb|AHK25019)	VFG000076(gb|NP_463963)	VFG045332(gb|AHK25017)	VFG000069(gb|NP_463736)	VFG045331(gb|AHK25016)	VFG045336(gb|AHK25021)	VFG045335(gb|AHK25020)	VFG045333(gb|AHK25018)	VFG002162(gb|NP_465591)	VFG045337(gb|AHK25022)	VFG049468(gb|NP_465993)	VFG006721(gb|NP_466343)	VFG000078(gb|NP_466081)	VFG006768(gb|NP_463850)	VFG032845(gb|NP_466072)	VFG002159(gb|NP_464601)	VFG000068(gb|NP_463735)	VFG045632(gb|WP_002286924)	VFG000674(gb|CAA70683)	VFG001353(gb|WP_001100143)	VFG002530(gb|WP_004199265)	VFG002509(gb|WP_004197251)	VFG001971(gb|YP_002344826)	VFG001924(gb|YP_002344727)
D	0	0.00814900340988322	0	0	0	0	1.17239512585764	0.621314499882643	0	0	0	0	0	0.528499850047953	0	0	0	0	0	0.0486183748406956	0	0	0	0	0	0	0	0	0	0.000540981904319548	0	0	0	0	0	0	0	0	0	0
C	0	0	0	0	0	0	0	0	-1.31377863627807	0	0	0	0	0	0	0	0	0	0	0	0	0	0	0	0	0	0	0	0	0	0	0	0	0	0	0	0	0	0	0
A	0	0	0	0.000612176776606827	0	0.00228382044919162	-0.816412755582936	-1.29197765361016	0	0	0	0	0	-0.187156487172444	0	-0.010657040741061	0.00018923732612336	0	0.00207554967761961	-0.00219141768573694	3.8619577305686e-05	9.1180133693124e-05	1.73290146831534e-06	0	0	2.71177768068607e-05	0	-0.00528544373520904	0.00366276888517162	-0.00084226851800094	0.0668292183716287	0.0596124739171189	0	0	0	0	0	0	0	0
B	-0.00095148338058737	0	0	0	0	2.52614488978545e-05	0	-0.0732088222349065	0.859667443200423	6.58737543949004e-05	0	0.00108689473930677	0	0	0	1.15635839227502e-05	0.00113760650526237	0	0.000123268167622011	-0.00461389886042157	0.00878356827038687	0.00178510637922082	0	0.000825549094829722	0	8.20303822515502e-05	0.00451479976771936	-0.00479719347521736	-0.00583327694380307	-0.000320183662360041	-0.0928344160600731	-0.02655072782162	0	0	0	0	0	0	0	0
