## Supplementary Data 6 for "Intra-genomic genes-to-genes correlation enables bacterial genome representation": ARGs_CARD.xlsx

### Sheet: EC
Escherichia_coli_UhpT_with_mutation_conferring_resistance_to_fosfomycin	EC_UhpT_mut_fosfomycin
Escherichia_coli_PtsI_with_mutation_conferring_resistance_to_fosfomycin	EC_PtsI_mut_fosfomycin
Escherichia_coli_GlpT_with_mutation_conferring_resistance_to_fosfomycin	EC_GlpT_mut_fosfomycin
Escherichia_coli_EF-Tu_mutants_conferring_resistance_to_Pulvomycin	EC_EF-Tu_mut_Pulvomycin
Escherichia_coli_CyaA_with_mutation_conferring_resistance_to_fosfomycin	EC_CyaA_mut_fosfomycin
Escherichia_coli_ampC_beta-lactamase	EC_ampC_beta-lactamase
Escherichia_coli_acrA	EC_acrA

### Sheet: LM
Listeria_monocytogenes_mprF	LM_mprF

### Sheet: SA
Staphylococcus_aureus_parC_conferring_resistance_to_fluoroquinolones	SA_parC_fluoroquinolones
Staphylococcus_aureus_murA_with_mutation_conferring_resistance_to_fosfomycin	SA_murA_mut_fosfomycin
Staphylococcus_aureus_gyrA_conferring_resistance_to_fluoroquinolones	SA_gyrA_fluoroquinolones
Staphylococcus_aureus_GlpT_with_mutation_conferring_resistance_to_fosfomycin	SA_GlpT_mut_fosfomycin
Staphylococcus_aureus_FosB	SA_FosB
Staphylococcus_aureus_norA	SA_norA
Staphylococcus_aureus_LmrS	SA_LmrS
AAC(6')-Ie-APH(2'')-Ia_bifunctional_protein	A6-Ie-A2-Ia_bp

### Sheet: CJ
Campylobacter_jejuni_gyrA_conferring_resistance_to_fluoroquinolones	CJ_gyrA_fluoroquinolones
