## Supplementary Data 6 for "Intra-genomic genes-to-genes correlation enables bacterial genome representation": VFs_VFDB.xlsx

### Sheet: EC
VFG002413(gb|WP_000389022)	ykgK/ecpR
VFG002414(gb|WP_000730972)	yagZ/ecpA
VFG000913(gb|WP_000237770)	focF
VFG000877(gb|WP_001244821)	fimF
VFG045349(gb|WP_000092542)	fdeC
VFG045794(gb|WP_000992818)	csgC
VFG045793(gb|WP_000771429)	csgA
VFG045788(gb|WP_001189322)	cgsG
VFG034648(gb|WP_001245988)	cfaD/cfaE
VFG034636(gb|WP_000358674)	cfaC
VFG034624(gb|WP_000755097)	cfaB
VFG034612(gb|WP_000225871)	cfaA
VFG049899(gb|WP_001087735)	tssa-Ss046-2
VFG049903(gb|WP_001240533)	tssa-Ss046-1
VFG045818(gb|WP_001528154)	tsh
VFG000805(gb|WP_001301454)	tir-EDL933
VFG033747(gb|WP_001359418)	tir-CB9615
VFG035045(gb|WP_001121226)	nleG7
VFG034985(gb|WP_001131659)	nleG2-2-EDL933
VFG034987(gb|WP_001131657)	nleG2-2-CB9615
VFG049898(gb|WP_001284199)	hcp1/tssD1
VFG002050(gb|WP_001087302)	gspG
VFG034915(gb|WP_000225947)	espY4-EDL933
VFG034917(gb|WP_000225946)	espY4-CB9615
VFG034908(gb|WP_000978349)	espY3-EDL933
VFG034910(gb|WP_000978351)	espY3-CB9615
VFG034901(gb|WP_000868321)	espY2
VFG034895(gb|WP_001304001)	espY1-EDL933
VFG034897(gb|WP_013009101)	espY1-CB9615
VFG034873(gb|WP_001270084)	espX5-EDL933
VFG034875(gb|WP_001270087)	espX5-CB9615
VFG034866(gb|WP_000900547)	espX4
VFG034859(gb|WP_010904544)	espX2-EDL933
VFG034861(gb|WP_000340625)	espX2-CB9615
VFG034817(gb|WP_000671691)	espR1
VFG034772(gb|WP_000627910)	espL4
VFG034754(gb|WP_000081129)	espL1-EDL933
VFG034756	espL1-CB9615
VFG033457(gb|WP_000935757)	espD
VFG000846(gb|WP_001358886)	stcE
VFG000636(gb|AAW31739)	set1B
VFG000859(gb|CBG37421)	set1A-EC
VFG000637(gb|AAW31740)	set1A-SF
VFG045328(gb|AHY03744)	east1
VFG001443(gb|AAF37887)	ompA
VFG050160(gb|WP_000030755)	kpsU
VFG050162(gb|WP_001161829)	kpsS
VFG050157(gb|WP_001331698)	kpsF
VFG050158(gb|WP_000905916)	kpsE
VFG050159(gb|WP_001331697)	kpsD
VFG050161(gb|WP_000579525)	kpsC
VFG034721(gb|WP_000556298)	ibeC
VFG034679(gb|WP_000074207)	ibeB
VFG001444(gb|AAG10151)	aslA
VFG001445(gb|AAA92657)	TraJ
VFG013068(gb|WP_000189360)	shuY
VFG013066	shuW
VFG013063(gb|WP_001017208)	shuS
VFG013064(gb|WP_000089574)	shuA
VFG000925(gb|WP_000140634)	fepC
VFG000924(gb|WP_001234311)	fepB
VFG000923(gb|WP_001034892)	fepA
VFG000932(gb|WP_000026784)	entE
VFG000929(gb|WP_001375021)	entD
VFG000931(gb|WP_001336900)	entC
VFG000933(gb|WP_001007140)	entB
VFG000921(gb|WP_000189356)	chuY
VFG000920(gb|WP_000020034)	chuX-CFT073
VFG012615(gb|WP_000020049)	chuX-EDL933
VFG000919(gb|WP_001095619)	chuW
VFG044172(gb|WP_000622316)	chuV
VFG012603(gb|WP_001302516)	chuT
VFG000916(gb|WP_001017192)	chuS-CFT073
VFG012591(gb|WP_001017167)	chuS-EDL933
VFG000917(gb|WP_000089583)	chuA

### Sheet: LM
VFG032762(gb|NP_465191)	lapB
VFG049468(gb|NP_465993)	inlP
VFG006721(gb|NP_466343)	inlJ
VFG032821(gb|NP_463939)	inlF
VFG000078(gb|NP_466081)	ami
VFG000071(gb|NP_463734)	mpl
VFG000069(gb|NP_463736)	plcB
VFG045336(gb|AHK25021)	llsY
VFG045334(gb|AHK25019)	llsX
VFG045338(gb|AHK25023)	llsP
VFG045333(gb|AHK25018)	llsH
VFG045332(gb|AHK25017)	llsG
VFG045337(gb|AHK25022)	llsD
VFG045335(gb|AHK25020)	llsB
VFG045331(gb|AHK25016)	llsA
VFG033025(gb|NP_463944)	pdgA
VFG032992(gb|NP_464816)	oatA
VFG032965(gb|NP_463967)	lntA
VFG006768(gb|NP_463850)	vip
VFG000075(gb|NP_463962)	inlA
VFG002159(gb|NP_464601)	aut
VFG002158(gb|NP_464456)	lplA1
VFG045468(gb|NP_465710)	hbp1/svpA
VFG032845(gb|NP_466072)	gtcA
VFG000072(gb|NP_463731)	prfA

### Sheet: SA
VFG001281(gb|WP_000610231)	sdrE
VFG001280(gb|WP_000934435)	sdrD
VFG001283(gb|WP_000794648)	fnbA
VFG001278(gb|WP_000069296)	ebp
VFG004566(gb|WP_001793419)	eap/map
VFG001290(gb|WP_000745817)	clfB
VFG001289(gb|WP_001056172)	clfA
VFG001284(gb|WP_000653261)	icaR
VFG001286(gb|WP_000240580)	icaD
VFG001288(gb|WP_000723836)	icaC
VFG049714(gb|WP_000175723)	esxD
VFG002410(gb|WP_001010291)	esxC
VFG002411(gb|WP_000509667)	esxB
VFG002408(gb|WP_000240338)	essB
VFG002404(gb|WP_000928935)	essA
VFG049739(gb|WP_000142122)	esaG
VFG049753(gb|WP_000141966)	esaG
VFG049767(gb|WP_000141964)	esaG
VFG049780(gb|WP_000142152)	esaG
VFG049793(gb|WP_000863384)	esaG
VFG049805(gb|WP_000142133)	esaG
VFG049814(gb|WP_000142136)	esaG
VFG049820(gb|WP_000142064)	esaG
VFG049826(gb|WP_000142058)	esaG
VFG049701(gb|WP_000655877)	esaE
VFG002407(gb|WP_001071606)	esaB
VFG002418(gb|WP_000791729)	vWbp
VFG001294(gb|WP_000284457)	sspC
VFG001296(gb|WP_000676533)	sspA
VFG004773(gb|WP_000842036)	lip
VFG001315(gb|WP_000222233)	hysA
VFG001316(gb|WP_000943814)	geh
VFG001314(gb|WP_001225025)	aur
VFG001313(gb|WP_000728751)	spa
VFG004903(gb|WP_000769141)	set26
VFG004906(gb|WP_000778477)	set25
VFG004912(gb|WP_000673035)	set23
VFG004915(gb|WP_000769837)	set22
VFG004917(gb|WP_000767929)	set21
VFG004920(gb|WP_000781345)	set20
VFG004922(gb|WP_000705630)	set19
VFG004925(gb|WP_000784029)	set18
VFG004928(gb|WP_000782839)	set17
VFG004931(gb|WP_000669009)	set16
VFG001326(gb|WP_001033320)	selq
VFG001327(gb|WP_000733771)	selk
VFG005009(gb|WP_001043551)	sec
VFG001325(gb|WP_000750412)	sea
VFG001276(gb|WP_024937002)	lukF-PV
VFG001274(gb|WP_000916704)	hlgC
VFG001275(gb|WP_000783428)	hlgB
VFG004840	hlb
VFG002421(gb|WP_000792571)	sbi
VFG001310(gb|WP_001230668)	capN
VFG001297	capA
VFG001307(gb|WP_001238807)	cap8K
VFG001306(gb|WP_000636149)	cap8J
VFG001304(gb|WP_001216935)	cap8H
VFG001301(gb|WP_000459062)	cap8E
VFG001300(gb|WP_000940793)	cap8D
VFG002420(gb|WP_000645781)	adsA
VFG044269(gb|WP_001242429)	srtB
VFG001324(gb|WP_000670950)	isdG
VFG044268(gb|WP_000594530)	isdF
VFG044266(gb|WP_001246698)	isdD
VFG001319(gb|WP_000789821)	isdC
VFG044443(gb|WP_001032773)	harA

### Sheet: CJ
VFG001985(gb|YP_002344650)	porA
VFG001948(gb|YP_002344539)	waaF
VFG001958(gb|YP_002344813)	rfbC
VFG001975(gb|YP_002344830)	kpsM
VFG001972(gb|YP_002344827)	kpsD
VFG001987(gb|YP_002344797)	kpsC
VFG002025(gb|YP_002344527)	htrB
VFG001951(gb|YP_002344806)	hddC
VFG001953(gb|YP_002344808)	hddA
VFG011823(gb|YP_002344543)	gmhB
VFG001952(gb|YP_002344807)	gmhA2
VFG002026(gb|YP_002344540)	gmhA
VFG001956(gb|YP_002344811)	fcl
VFG001957(gb|YP_002344812)	Cj1429c
VFG001955(gb|YP_002344810)	Cj1427c
VFG011677(gb|YP_002344803)	Cj1420c
VFG011674(gb|YP_002344802)	Cj1419c
VFG001936(gb|YP_002344528)	Cj1135
VFG001921(gb|YP_002344720)	ptmB
VFG012022(gb|YP_002344707)	pseI
VFG001920(gb|YP_002344703)	pseH
VFG012006(gb|YP_002344684)	pseC
VFG012002(gb|YP_002344683)	pseB
VFG001901(gb|YP_002343774)	motB
VFG001902(gb|YP_002343775)	motA
VFG001892(gb|YP_002343523)	fliY
VFG001910(gb|YP_002343980)	fliS
VFG001894(gb|YP_002343525)	fliA
VFG001917(gb|YP_002344286)	flgL
VFG001914(gb|YP_002344138)	flaC
