## Supplementary Data 8 for "Intra-genomic genes-to-genes correlation enables bacterial genome representation": CJ_increasement_from_Lowest_CVL.csv

acc	loss	input	set
0.25607476635514	1.38554656505585	0	train
0.256603773584906	1.38570431868235	0	test
0.25607476635514	1.38868498802185	0	train
0.256603773584906	1.38568218549093	0	test
0.25607476635514	1.38699007034302	0	train
0.256603773584906	1.38560855388641	0	test
0.25703564727955	1.38584160804749	0	train
0.254681647940075	1.38580604394277	0	test
0.25703564727955	1.38685190677643	0	train
0.254681647940075	1.38562973340352	0	test
0.25703564727955	1.38507652282715	0	train
0.254681647940075	1.38555486996969	0	test
0.255639097744361	1.38564085960388	0	train
0.257462686567164	1.38543474674225	0	test
0.255639097744361	1.38702023029327	0	train
0.257462686567164	1.38561725616455	0	test
0.255639097744361	1.38644528388977	0	train
0.257462686567164	1.38581490516663	0	test
0.263551401869159	1.38568389415741	513 ~ 522	train
0.279245283018868	1.35074158509572	513 ~ 522	test
0.263551401869159	1.38447022438049	513 ~ 522	train
0.279245283018868	1.38333753744761	513 ~ 522	test
0.25607476635514	1.3849184513092	513 ~ 522	train
0.256603773584906	1.38569911321004	513 ~ 522	test
0.270168855534709	1.38146281242371	513 ~ 522	train
0.265917602996255	1.38079027334849	513 ~ 522	test
0.25703564727955	1.38452231884003	513 ~ 522	train
0.254681647940075	1.38558912277222	513 ~ 522	test
0.25703564727955	1.38605678081512	513 ~ 522	train
0.254681647940075	1.38543625672658	513 ~ 522	test
0.24812030075188	1.38039684295654	513 ~ 522	train
0.246268656716418	1.38438351949056	513 ~ 522	test
0.255639097744361	1.38612723350525	513 ~ 522	train
0.257462686567164	1.38567753632863	513 ~ 522	test
0.278195488721804	1.38523590564728	513 ~ 522	train
0.246268656716418	1.38516358534495	513 ~ 522	test
0.607476635514019	0.859640538692474	503 ~ 522	train
0.637735849056604	0.817620933055878	503 ~ 522	test
0.598130841121495	1.00674307346344	503 ~ 522	train
0.584905660377358	0.935951153437297	503 ~ 522	test
0.521495327102804	1.12386679649353	503 ~ 522	train
0.618867924528302	0.957349499066671	503 ~ 522	test
0.555347091932458	1.04438424110413	503 ~ 522	train
0.569288389513109	0.991744736830393	503 ~ 522	test
0.50656660412758	1.07235753536224	503 ~ 522	train
0.50187265917603	1.0945640206337	503 ~ 522	test
0.592870544090056	1.02553224563599	503 ~ 522	train
0.591760299625468	1.00249169270198	503 ~ 522	test
0.490601503759398	1.14293038845062	503 ~ 522	train
0.529850746268657	1.07275180021922	503 ~ 522	test
0.575187969924812	1.02363586425781	503 ~ 522	train
0.552238805970149	1.05179287989934	503 ~ 522	test
0.407894736842105	1.2629314661026	503 ~ 522	train
0.399253731343284	1.25418559710185	503 ~ 522	test
0.841121495327103	0.409795135259628	493 ~ 522	train
0.815094339622642	0.451996405919393	493 ~ 522	test
0.91214953271028	0.253095597028732	493 ~ 522	train
0.886792452830189	0.330528452992439	493 ~ 522	test
0.757009345794392	0.675634503364563	493 ~ 522	train
0.724528301886792	0.744827548662821	493 ~ 522	test
0.894934333958724	0.283312499523163	493 ~ 522	train
0.898876404494382	0.30109815299511	493 ~ 522	test
0.859287054409006	0.375914722681046	493 ~ 522	train
0.835205992509363	0.408015221357346	493 ~ 522	test
0.853658536585366	0.380302041769028	493 ~ 522	train
0.846441947565543	0.379032224416733	493 ~ 522	test
0.845864661654135	0.406010836362839	493 ~ 522	train
0.880597014925373	0.37998233238856	493 ~ 522	test
0.898496240601504	0.331160932779312	493 ~ 522	train
0.891791044776119	0.312354837854703	493 ~ 522	test
0.853383458646617	0.362866878509521	493 ~ 522	train
0.850746268656716	0.378995577494303	493 ~ 522	test
0.934579439252336	0.102607741951942	483 ~ 522	train
0.935849056603774	0.165284956494967	483 ~ 522	test
0.934579439252336	0.18740850687027	483 ~ 522	train
0.909433962264151	0.221474453806877	483 ~ 522	test
0.927102803738318	0.200923025608063	483 ~ 522	train
0.894339622641509	0.248796751101812	483 ~ 522	test
0.951219512195122	0.164467602968216	483 ~ 522	train
0.932584269662921	0.271424812575181	483 ~ 522	test
0.947467166979362	0.18123996257782	483 ~ 522	train
0.917602996254682	0.255773797631264	483 ~ 522	test
0.953095684803002	0.115008339285851	483 ~ 522	train
0.928838951310861	0.203059534231822	483 ~ 522	test
0.93609022556391	0.158531352877617	483 ~ 522	train
0.955223880597015	0.165525453786055	483 ~ 522	test
0.917293233082707	0.204148903489113	483 ~ 522	train
0.884328358208955	0.307503486673037	483 ~ 522	test
0.958646616541353	0.153984755277634	483 ~ 522	train
0.936567164179104	0.168563800553481	483 ~ 522	test
0.97196261682243	0.0871270000934601	473 ~ 522	train
0.935849056603774	0.219462685286999	473 ~ 522	test
0.979439252336449	0.0664339363574982	473 ~ 522	train
0.958490566037736	0.120781396826108	473 ~ 522	test
0.990654205607477	0.0547308996319771	473 ~ 522	train
0.969811320754717	0.116271919260422	473 ~ 522	test
0.98874296435272	0.0285411756485701	473 ~ 522	train
0.955056179775281	0.199057208995024	473 ~ 522	test
0.975609756097561	0.088953360915184	473 ~ 522	train
0.966292134831461	0.0985331249733766	473 ~ 522	test
0.98686679174484	0.0442101322114468	473 ~ 522	train
0.97752808988764	0.0938093525667985	473 ~ 522	test
0.981203007518797	0.0704759135842323	473 ~ 522	train
0.962686567164179	0.118790941933791	473 ~ 522	test
0.990601503759398	0.0215448867529631	473 ~ 522	train
0.98134328358209	0.0554567649960518	473 ~ 522	test
0.99812030075188	0.0219124462455511	473 ~ 522	train
0.992537313432836	0.0339078555504481	473 ~ 522	test
0.985046728971963	0.0423591025173664	463 ~ 522	train
0.973584905660377	0.0799059259394805	463 ~ 522	test
0.998130841121495	0.00911409221589565	463 ~ 522	train
0.969811320754717	0.0616319101924698	463 ~ 522	test
0.998130841121495	0.0141481589525938	463 ~ 522	train
0.984905660377358	0.0453401878476143	463 ~ 522	test
0.99624765478424	0.0116211241111159	463 ~ 522	train
0.9812734082397	0.0412237951532006	463 ~ 522	test
0.99812382739212	0.0132928490638733	463 ~ 522	train
0.98501872659176	0.0433803709844748	463 ~ 522	test
0.99249530956848	0.047056645154953	463 ~ 522	train
0.97752808988764	0.0763657443846266	463 ~ 522	test
0.99812030075188	0.0158597268164158	463 ~ 522	train
0.988805970149254	0.0332969756176074	463 ~ 522	test
0.99812030075188	0.012132010422647	463 ~ 522	train
0.985074626865672	0.0621574783387283	463 ~ 522	test
0.996240601503759	0.0354850478470325	463 ~ 522	train
0.977611940298508	0.0985541666547457	463 ~ 522	test
0.990654205607477	0.0554687529802322	453 ~ 522	train
0.947169811320755	0.112023544808229	453 ~ 522	test
0.996261682242991	0.0134837739169598	453 ~ 522	train
0.973584905660377	0.0971038397401571	453 ~ 522	test
1	0.00840312242507935	453 ~ 522	train
0.977358490566038	0.0745274663592378	453 ~ 522	test
1	0.00861985143274069	453 ~ 522	train
0.97752808988764	0.0745476620892684	453 ~ 522	test
1	0.0123245203867555	453 ~ 522	train
0.9812734082397	0.0796179473400116	453 ~ 522	test
1	0.00592883629724383	453 ~ 522	train
0.98876404494382	0.047790530603379	453 ~ 522	test
1	0.00203611305914819	453 ~ 522	train
0.992537313432836	0.0272129292910298	453 ~ 522	test
0.990601503759398	0.0389791019260883	453 ~ 522	train
0.98134328358209	0.049510780411462	453 ~ 522	test
0.99812030075188	0.0180154331028461	453 ~ 522	train
0.988805970149254	0.0472972687954704	453 ~ 522	test
1	0.00536755053326488	443 ~ 522	train
0.992452830188679	0.0200155812781304	443 ~ 522	test
1	0.00485301716253161	443 ~ 522	train
0.977358490566038	0.0417977360775694	443 ~ 522	test
0.996261682242991	0.0464864559471607	443 ~ 522	train
0.973584905660377	0.0733142700046301	443 ~ 522	test
1	0.00331856892444193	443 ~ 522	train
0.98501872659176	0.0370018660711745	443 ~ 522	test
0.99624765478424	0.0140268318355083	443 ~ 522	train
0.98501872659176	0.0519383164743582	443 ~ 522	test
0.99812382739212	0.0146164167672396	443 ~ 522	train
0.99250936329588	0.0424005649983883	443 ~ 522	test
1	0.00447918521240354	443 ~ 522	train
0.988805970149254	0.0283169553925594	443 ~ 522	test
0.99812030075188	0.00857595819979906	443 ~ 522	train
0.98134328358209	0.035589628542463	443 ~ 522	test
1	0.00257480191066861	443 ~ 522	train
0.992537313432836	0.0221711265233656	443 ~ 522	test
0.996261682242991	0.0162719674408436	433 ~ 522	train
0.984905660377358	0.0569091426829497	433 ~ 522	test
0.998130841121495	0.0126896016299725	433 ~ 522	train
0.99622641509434	0.0162719966222843	433 ~ 522	test
0.996261682242991	0.0130039630457759	433 ~ 522	train
0.992452830188679	0.0347438619161646	433 ~ 522	test
1	0.00426374282687902	433 ~ 522	train
0.98501872659176	0.0413032690994442	433 ~ 522	test
1	0.0051087043248117	433 ~ 522	train
0.98501872659176	0.0495215691626072	433 ~ 522	test
1	0.00260968459770083	433 ~ 522	train
0.98501872659176	0.0319347657884161	433 ~ 522	test
1	0.00647333357483149	433 ~ 522	train
0.996268656716418	0.0123624405047546	433 ~ 522	test
1	0.00942132063210011	433 ~ 522	train
0.996268656716418	0.0225156177766621	433 ~ 522	test
0.996240601503759	0.00651704613119364	433 ~ 522	train
0.98134328358209	0.0560887274332345	433 ~ 522	test
1	0.00261759338900447	423 ~ 522	train
0.981132075471698	0.0369090189536413	423 ~ 522	test
1	0.0054156188853085	423 ~ 522	train
0.984905660377358	0.0280744967361291	423 ~ 522	test
1	0.00243722624145448	423 ~ 522	train
0.992452830188679	0.015770899442335	423 ~ 522	test
1	0.00170122704003006	423 ~ 522	train
0.99250936329588	0.025448739528656	423 ~ 522	test
1	0.00256825354881585	423 ~ 522	train
0.99250936329588	0.0247088264053067	423 ~ 522	test
1	0.00506623741239309	423 ~ 522	train
0.98501872659176	0.0569131340986739	423 ~ 522	test
0.996240601503759	0.0176229756325483	423 ~ 522	train
0.988805970149254	0.0354171696429451	423 ~ 522	test
1	0.00224853772670031	423 ~ 522	train
0.996268656716418	0.0230227635862927	423 ~ 522	test
1	0.000972017762251198	423 ~ 522	train
1	0.00492108892649412	423 ~ 522	test
1	0.00732016051188111	413 ~ 522	train
0.988679245283019	0.0341377660321693	413 ~ 522	test
1	0.00189045211300254	413 ~ 522	train
0.99622641509434	0.00883466734861334	413 ~ 522	test
1	0.00157466612290591	413 ~ 522	train
1	0.00175788105116226	413 ~ 522	test
0.99812382739212	0.0196580309420824	413 ~ 522	train
0.98876404494382	0.0479494913791617	413 ~ 522	test
1	0.00363873620517552	413 ~ 522	train
0.99250936329588	0.0253239835922917	413 ~ 522	test
1	0.00165007030591369	413 ~ 522	train
0.99250936329588	0.0168305662615846	413 ~ 522	test
1	0.00845822505652905	413 ~ 522	train
0.992537313432836	0.0157867935486138	413 ~ 522	test
1	0.00192355213221163	413 ~ 522	train
1	0.00408015904637675	413 ~ 522	test
1	0.00104818621184677	413 ~ 522	train
0.996268656716418	0.0186267806372295	413 ~ 522	test
1	0.00136144505813718	403 ~ 522	train
1	0.00320689539269855	403 ~ 522	test
1	0.00118411052972078	403 ~ 522	train
0.99622641509434	0.00692305731354281	403 ~ 522	test
1	0.0018139174208045	403 ~ 522	train
0.99622641509434	0.00525212144323935	403 ~ 522	test
1	0.00380485970526934	403 ~ 522	train
0.99625468164794	0.0209507905722906	403 ~ 522	test
1	0.00134421733673662	403 ~ 522	train
0.99625468164794	0.0059030541839699	403 ~ 522	test
1	0.00684355851262808	403 ~ 522	train
0.98876404494382	0.0291160344301413	403 ~ 522	test
1	0.00120699580293149	403 ~ 522	train
1	0.00809168035630137	403 ~ 522	test
1	0.001185342669487	403 ~ 522	train
0.992537313432836	0.0284498369631668	403 ~ 522	test
1	0.00166983925737441	403 ~ 522	train
1	0.00344696020086606	403 ~ 522	test
1	0.000955986964982003	393 ~ 522	train
1	0.00235991763959949	393 ~ 522	test
1	0.00225487188436091	393 ~ 522	train
1	0.00794535006086032	393 ~ 522	test
1	0.000568612362258136	393 ~ 522	train
1	0.00372940786958983	393 ~ 522	test
1	0.00586836040019989	393 ~ 522	train
0.98876404494382	0.0346455212372045	393 ~ 522	test
1	0.00349175278097391	393 ~ 522	train
0.99625468164794	0.0180287623079494	393 ~ 522	test
1	0.00325305107980967	393 ~ 522	train
0.99250936329588	0.0279217346881827	393 ~ 522	test
1	0.000868563482072204	393 ~ 522	train
0.996268656716418	0.0168827212570856	393 ~ 522	test
1	0.00373688875697553	393 ~ 522	train
0.992537313432836	0.019179703357319	393 ~ 522	test
1	0.000833730213344097	393 ~ 522	train
1	0.00396014055392394	393 ~ 522	test
1	0.000940412166528404	383 ~ 522	train
1	0.00294022933424761	383 ~ 522	test
1	0.00109071389306337	383 ~ 522	train
0.99622641509434	0.0136235568982859	383 ~ 522	test
1	0.00217794557102025	383 ~ 522	train
1	0.00450581564412763	383 ~ 522	test
1	0.00495221558958292	383 ~ 522	train
0.98876404494382	0.0271087723473708	383 ~ 522	test
1	0.000974306603893638	383 ~ 522	train
0.99250936329588	0.0124225338222459	383 ~ 522	test
1	0.00336270080879331	383 ~ 522	train
0.98876404494382	0.0454683095837633	383 ~ 522	test
1	0.000979137257672846	383 ~ 522	train
0.988805970149254	0.0232850417960435	383 ~ 522	test
1	0.00168166391085833	383 ~ 522	train
0.988805970149254	0.0273866308076928	383 ~ 522	test
1	0.000569811614695936	383 ~ 522	train
0.996268656716418	0.0117441574111581	383 ~ 522	test
1	0.0013501092325896	373 ~ 522	train
0.99622641509434	0.0127074106906851	373 ~ 522	test
1	0.00105975731275976	373 ~ 522	train
1	0.00439615974513193	373 ~ 522	test
1	0.00205525266937912	373 ~ 522	train
0.992452830188679	0.011737795934702	373 ~ 522	test
1	0.00427286792546511	373 ~ 522	train
0.99250936329588	0.0251722831744701	373 ~ 522	test
1	0.000527975324075669	373 ~ 522	train
0.99250936329588	0.0249140798890342	373 ~ 522	test
1	0.00331203150562942	373 ~ 522	train
0.98876404494382	0.0278448293295999	373 ~ 522	test
1	0.000556922808755189	373 ~ 522	train
0.988805970149254	0.0240137115567147	373 ~ 522	test
0.99812030075188	0.00315866223536432	373 ~ 522	train
0.985074626865672	0.0443138846506675	373 ~ 522	test
1	0.000842318753711879	373 ~ 522	train
0.996268656716418	0.00914685160387307	373 ~ 522	test
1	0.000285059941234067	Complete	train
1	0.00176412429815779	Complete	test
1	0.000456550682429224	Complete	train
1	0.0040672675628836	Complete	test
1	0.000332337251165882	Complete	train
1	0.00117458905636643	Complete	test
1	0.000346485816407949	Complete	train
0.99250936329588	0.00946286264418935	Complete	test
1	0.000383143342332914	Complete	train
0.99250936329588	0.00915008768788539	Complete	test
1	0.000358743272954598	Complete	train
1	0.00713630088527376	Complete	test
1	0.00047686233301647	Complete	train
0.996268656716418	0.00575668694606672	Complete	test
1	0.000439749710494652	Complete	train
1	0.00281359713214139	Complete	test
1	0.00129313848447055	Complete	train
0.996268656716418	0.0141227183242639	Complete	test
