## Supplementary Data 8 for "Intra-genomic genes-to-genes correlation enables bacterial genome representation": CJ_start_at_1_end_at_20_increasement_1.csv

acc	loss	input	set
0.25607476635514	1.38539910316467	0	train
0.256603773584906	1.38535066445669	0	test
0.25607476635514	1.38718140125275	0	train
0.256603773584906	1.38562166690826	0	test
0.25607476635514	1.3848785161972	0	train
0.256603773584906	1.38565282026927	0	test
0.25703564727955	1.38621985912323	0	train
0.254681647940075	1.38584220409393	0	test
0.25703564727955	1.38672912120819	0	train
0.254681647940075	1.3856760263443	0	test
0.25703564727955	1.38528025150299	0	train
0.254681647940075	1.38580576578776	0	test
0.255639097744361	1.38474571704865	0	train
0.257462686567164	1.38558336098989	0	test
0.255639097744361	1.38588798046112	0	train
0.257462686567164	1.38550726572673	0	test
0.255639097744361	1.38671708106995	0	train
0.257462686567164	1.38566958904266	0	test
0.770093457943925	0.522251546382904	1	train
0.747169811320755	0.725740691026052	1	test
0.768224299065421	0.502858936786652	1	train
0.769811320754717	0.778770267963409	1	test
0.706542056074766	0.677553057670593	1	train
0.637735849056604	0.74891585111618	1	test
0.776735459662289	0.564843535423279	1	train
0.764044943820225	0.631490409374237	1	test
0.727954971857411	0.722861707210541	1	train
0.715355805243446	0.758252223332723	1	test
0.795497185741088	0.722677767276764	1	train
0.767790262172285	0.720713257789612	1	test
0.765037593984962	0.651392877101898	1	train
0.735074626865672	0.687686105569204	1	test
0.552631578947368	0.993134796619415	1	train
0.507462686567164	0.993809878826141	1	test
0.830827067669173	0.469644963741302	1	train
0.817164179104478	0.601377099752426	1	test
0.906542056074766	0.30175393819809	1 ~ 2	train
0.879245283018868	0.428000132242839	1 ~ 2	test
0.930841121495327	0.226328924298286	1 ~ 2	train
0.886792452830189	0.334900334477425	1 ~ 2	test
0.895327102803738	0.41328901052475	1 ~ 2	train
0.860377358490566	0.497092455625534	1 ~ 2	test
0.870544090056285	0.378950238227844	1 ~ 2	train
0.808988764044944	0.545633574326833	1 ~ 2	test
0.870544090056285	0.256410628557205	1 ~ 2	train
0.820224719101124	0.485540688037872	1 ~ 2	test
0.881801125703565	0.242268532514572	1 ~ 2	train
0.868913857677903	0.361922740936279	1 ~ 2	test
0.855263157894737	0.333678036928177	1 ~ 2	train
0.858208955223881	0.393365432818731	1 ~ 2	test
0.909774436090226	0.280660539865494	1 ~ 2	train
0.873134328358209	0.516624977191289	1 ~ 2	test
0.892857142857143	0.355790168046951	1 ~ 2	train
0.858208955223881	0.460612048705419	1 ~ 2	test
0.957009345794393	0.122868381440639	1 ~ 3	train
0.890566037735849	0.296941796938578	1 ~ 3	test
0.973831775700935	0.0738693475723267	1 ~ 3	train
0.958490566037736	0.14246454462409	1 ~ 3	test
0.981308411214953	0.119012601673603	1 ~ 3	train
0.950943396226415	0.159751787781715	1 ~ 3	test
0.968105065666041	0.0796355530619621	1 ~ 3	train
0.925093632958802	0.265027359127998	1 ~ 3	test
0.975609756097561	0.100888796150684	1 ~ 3	train
0.917602996254682	0.345721396307151	1 ~ 3	test
0.99812382739212	0.01278764475137	1 ~ 3	train
0.951310861423221	0.167786543567975	1 ~ 3	test
0.93984962406015	0.115452356636524	1 ~ 3	train
0.902985074626866	0.240019495288531	1 ~ 3	test
0.986842105263158	0.0569285936653614	1 ~ 3	train
0.970149253731343	0.124551746994257	1 ~ 3	test
0.975563909774436	0.113026462495327	1 ~ 3	train
0.925373134328358	0.249497048556805	1 ~ 3	test
0.981308411214953	0.0727628767490387	1 ~ 4	train
0.973584905660377	0.109049331396818	1 ~ 4	test
0.983177570093458	0.0609046667814255	1 ~ 4	train
0.947169811320755	0.177999903758367	1 ~ 4	test
0.981308411214953	0.0547925941646099	1 ~ 4	train
0.969811320754717	0.112302511930466	1 ~ 4	test
0.99437148217636	0.025332922115922	1 ~ 4	train
0.940074906367041	0.203426825503508	1 ~ 4	test
0.971857410881801	0.1522216796875	1 ~ 4	train
0.925093632958802	0.27413401256005	1 ~ 4	test
0.973733583489681	0.0834280923008919	1 ~ 4	train
0.913857677902622	0.279968822995822	1 ~ 4	test
0.966165413533835	0.117373540997505	1 ~ 4	train
0.932835820895522	0.343034408986568	1 ~ 4	test
0.984962406015038	0.0539475046098232	1 ~ 4	train
0.936567164179104	0.215711203714212	1 ~ 4	test
0.996240601503759	0.0487373247742653	1 ~ 4	train
0.955223880597015	0.144751007358233	1 ~ 4	test
1	0.00387021177448332	1 ~ 5	train
0.988679245283019	0.0251986073950926	1 ~ 5	test
0.994392523364486	0.0184521172195673	1 ~ 5	train
0.977358490566038	0.0801789741963148	1 ~ 5	test
0.998130841121495	0.0193730387836695	1 ~ 5	train
0.973584905660377	0.0807878629614909	1 ~ 5	test
1	0.00696675991639495	1 ~ 5	train
0.973782771535581	0.0608236063271761	1 ~ 5	test
0.99437148217636	0.0114374691620469	1 ~ 5	train
0.97752808988764	0.0776324961334467	1 ~ 5	test
0.99812382739212	0.0124570485204458	1 ~ 5	train
0.98501872659176	0.057240151334554	1 ~ 5	test
1	0.00862555578351021	1 ~ 5	train
0.985074626865672	0.0356304664164782	1 ~ 5	test
0.994360902255639	0.042573094367981	1 ~ 5	train
0.970149253731343	0.0961450835069021	1 ~ 5	test
1	0.00715739838778973	1 ~ 5	train
0.985074626865672	0.046640559953327	1 ~ 5	test
0.996261682242991	0.0219580326229334	1 ~ 6	train
0.981132075471698	0.0729068343838056	1 ~ 6	test
0.998130841121495	0.0149782607331872	1 ~ 6	train
0.977358490566038	0.0646823930243651	1 ~ 6	test
0.97196261682243	0.043899554759264	1 ~ 6	train
0.958490566037736	0.103085442446172	1 ~ 6	test
0.98874296435272	0.0671051070094109	1 ~ 6	train
0.962546816479401	0.158148576815923	1 ~ 6	test
1	0.00387706491164863	1 ~ 6	train
0.9812734082397	0.0621310692901413	1 ~ 6	test
1	0.00219397875480354	1 ~ 6	train
0.9812734082397	0.0292190589631597	1 ~ 6	test
1	0.00281786406412721	1 ~ 6	train
0.977611940298508	0.043495553623264	1 ~ 6	test
1	0.00712343212217093	1 ~ 6	train
0.985074626865672	0.0389826061824958	1 ~ 6	test
1	0.00421799765899777	1 ~ 6	train
0.996268656716418	0.0277477512136102	1 ~ 6	test
1	0.00650015892460942	1 ~ 7	train
0.988679245283019	0.0524990633130074	1 ~ 7	test
0.996261682242991	0.00742177572101355	1 ~ 7	train
0.981132075471698	0.0613306052982807	1 ~ 7	test
0.998130841121495	0.0118776494637132	1 ~ 7	train
0.984905660377358	0.0556435701437294	1 ~ 7	test
1	0.00494086928665638	1 ~ 7	train
0.970037453183521	0.0647807708010077	1 ~ 7	test
1	0.0115634631365538	1 ~ 7	train
0.97752808988764	0.0883667729794979	1 ~ 7	test
0.99812382739212	0.00544114690274	1 ~ 7	train
0.97752808988764	0.0876892292872071	1 ~ 7	test
0.99812030075188	0.00475105922669172	1 ~ 7	train
0.992537313432836	0.0203150492161512	1 ~ 7	test
1	0.00470781279727817	1 ~ 7	train
0.988805970149254	0.0176529059341798	1 ~ 7	test
1	0.0180348735302687	1 ~ 7	train
0.977611940298508	0.0822087489068508	1 ~ 7	test
1	0.00251201051287353	1 ~ 8	train
0.988679245283019	0.0171182482348134	1 ~ 8	test
1	0.00609831186011434	1 ~ 8	train
0.992452830188679	0.0276711244756977	1 ~ 8	test
0.998130841121495	0.0183807201683521	1 ~ 8	train
0.981132075471698	0.0488323234021664	1 ~ 8	test
1	0.00189964915625751	1 ~ 8	train
0.98501872659176	0.0448504518717527	1 ~ 8	test
1	0.00228544324636459	1 ~ 8	train
0.9812734082397	0.0492640535036723	1 ~ 8	test
1	0.00374604831449687	1 ~ 8	train
0.97752808988764	0.0350956311449409	1 ~ 8	test
1	0.000933876435738057	1 ~ 8	train
0.996268656716418	0.0123387498315424	1 ~ 8	test
0.99812030075188	0.00758554926142097	1 ~ 8	train
0.988805970149254	0.0385884301116069	1 ~ 8	test
1	0.00210623140446842	1 ~ 8	train
0.988805970149254	0.0300850911686818	1 ~ 8	test
1	0.0019737146794796	1 ~ 9	train
0.988679245283019	0.0213264953733111	1 ~ 9	test
1	0.00752168148756027	1 ~ 9	train
0.988679245283019	0.0473349565484871	1 ~ 9	test
1	0.00114572013262659	1 ~ 9	train
0.988679245283019	0.022458664374426	1 ~ 9	test
1	0.00336091965436935	1 ~ 9	train
0.9812734082397	0.0796669286986192	1 ~ 9	test
1	0.00197906303219497	1 ~ 9	train
0.98876404494382	0.0507386436026233	1 ~ 9	test
1	0.00340721546672285	1 ~ 9	train
0.98501872659176	0.047039775022616	1 ~ 9	test
1	0.00546424323692918	1 ~ 9	train
0.988805970149254	0.0358626401672761	1 ~ 9	test
1	0.00731346337124705	1 ~ 9	train
0.977611940298508	0.0488170863439639	1 ~ 9	test
1	0.0024645016528666	1 ~ 9	train
0.988805970149254	0.0245240361740192	1 ~ 9	test
1	0.00223999517038465	1 ~ 10	train
0.988679245283019	0.0361062183122461	1 ~ 10	test
1	0.00174163607880473	1 ~ 10	train
0.992452830188679	0.0143263731927921	1 ~ 10	test
1	0.00164150714408606	1 ~ 10	train
0.984905660377358	0.0367556770021717	1 ~ 10	test
1	0.00362450652755797	1 ~ 10	train
0.97752808988764	0.0628997051777939	1 ~ 10	test
1	0.00112219632137567	1 ~ 10	train
0.99250936329588	0.0208619144978002	1 ~ 10	test
1	0.00216254848055542	1 ~ 10	train
0.98501872659176	0.0378757491707802	1 ~ 10	test
1	0.00147629110142589	1 ~ 10	train
0.992537313432836	0.0201661484315991	1 ~ 10	test
1	0.00427586352452636	1 ~ 10	train
0.98134328358209	0.0393217007319132	1 ~ 10	test
1	0.00531293079257011	1 ~ 10	train
0.98134328358209	0.0411181373832126	1 ~ 10	test
1	0.00442892406135798	1 ~ 11	train
0.992452830188679	0.0239733032261332	1 ~ 11	test
1	0.0125637780874968	1 ~ 11	train
0.988679245283019	0.0536075793206692	1 ~ 11	test
1	0.00580717949196696	1 ~ 11	train
0.992452830188679	0.0284391377742092	1 ~ 11	test
0.99624765478424	0.0160953775048256	1 ~ 11	train
0.97752808988764	0.049989783205092	1 ~ 11	test
1	0.00164320936892182	1 ~ 11	train
0.97752808988764	0.0414319934789091	1 ~ 11	test
1	0.000949997280258685	1 ~ 11	train
0.98501872659176	0.0230554826169585	1 ~ 11	test
1	0.0022444820497185	1 ~ 11	train
0.985074626865672	0.0409452177894612	1 ~ 11	test
1	0.00285056116990745	1 ~ 11	train
0.988805970149254	0.0190381766296923	1 ~ 11	test
1	0.00157154933549464	1 ~ 11	train
0.992537313432836	0.0212880390075346	1 ~ 11	test
1	0.00142684520687908	1 ~ 12	train
0.99622641509434	0.016654910306291	1 ~ 12	test
1	0.00598514778539538	1 ~ 12	train
0.988679245283019	0.0358499754220247	1 ~ 12	test
1	0.00289322133176029	1 ~ 12	train
0.988679245283019	0.0213382278452627	1 ~ 12	test
1	0.00561930518597364	1 ~ 12	train
0.973782771535581	0.0662052722958227	1 ~ 12	test
1	0.000618432473856956	1 ~ 12	train
0.98876404494382	0.0149577900495691	1 ~ 12	test
1	0.00114131497684866	1 ~ 12	train
0.98501872659176	0.0255799267130593	1 ~ 12	test
1	0.00103453046176583	1 ~ 12	train
0.996268656716418	0.00994807594300558	1 ~ 12	test
1	0.00191176717635244	1 ~ 12	train
0.996268656716418	0.0134502795602505	1 ~ 12	test
0.99812030075188	0.0101579707115889	1 ~ 12	train
0.98134328358209	0.0665961497773727	1 ~ 12	test
1	0.00163338868878782	1 ~ 13	train
0.992452830188679	0.0126197548815981	1 ~ 13	test
1	0.00125352235045284	1 ~ 13	train
0.99622641509434	0.0184794830468794	1 ~ 13	test
1	0.000838012958411127	1 ~ 13	train
0.99622641509434	0.0112511443439871	1 ~ 13	test
1	0.00129937590099871	1 ~ 13	train
0.98876404494382	0.0256384446208055	1 ~ 13	test
1	0.00260430574417114	1 ~ 13	train
0.97752808988764	0.0444990945979953	1 ~ 13	test
1	0.00726867699995637	1 ~ 13	train
0.973782771535581	0.0559906829148531	1 ~ 13	test
1	0.00158758880570531	1 ~ 13	train
0.985074626865672	0.021582073221604	1 ~ 13	test
1	0.0033573757391423	1 ~ 13	train
0.992537313432836	0.0172450112489363	1 ~ 13	test
1	0.00307648559100926	1 ~ 13	train
0.98134328358209	0.0362809533253312	1 ~ 13	test
1	0.00133669527713209	1 ~ 14	train
0.992452830188679	0.0139570604854574	1 ~ 14	test
1	0.00113451667129993	1 ~ 14	train
1	0.00672023475635797	1 ~ 14	test
1	0.000822091707959771	1 ~ 14	train
0.981132075471698	0.0332080659184915	1 ~ 14	test
1	0.00437354715541005	1 ~ 14	train
0.973782771535581	0.0469735464236389	1 ~ 14	test
1	0.00264374725520611	1 ~ 14	train
0.98876404494382	0.0276744053699076	1 ~ 14	test
1	0.00658305454999208	1 ~ 14	train
0.98876404494382	0.0437203779195746	1 ~ 14	test
1	0.00221452838741243	1 ~ 14	train
0.98134328358209	0.0417246952420101	1 ~ 14	test
1	0.00510194478556514	1 ~ 14	train
0.985074626865672	0.0423112524052461	1 ~ 14	test
1	0.00270837917923927	1 ~ 14	train
0.988805970149254	0.0400060382671654	1 ~ 14	test
1	0.0024766365531832	1 ~ 15	train
0.992452830188679	0.0200507922951753	1 ~ 15	test
1	0.00120114523451775	1 ~ 15	train
0.992452830188679	0.0105878707933395	1 ~ 15	test
1	0.00276156119070947	1 ~ 15	train
0.992452830188679	0.019063016710182	1 ~ 15	test
1	0.00156828737817705	1 ~ 15	train
0.98501872659176	0.0404223184256504	1 ~ 15	test
1	0.000864946399815381	1 ~ 15	train
0.98876404494382	0.0319354584498797	1 ~ 15	test
1	0.000750898558180779	1 ~ 15	train
0.98876404494382	0.0336428244287769	1 ~ 15	test
1	0.0024122023023665	1 ~ 15	train
0.996268656716418	0.0241007339209318	1 ~ 15	test
1	0.00110047229100019	1 ~ 15	train
0.98134328358209	0.0315587426691006	1 ~ 15	test
1	0.000901752966456115	1 ~ 15	train
0.992537313432836	0.0297791675742095	1 ~ 15	test
1	0.00329734268598258	1 ~ 16	train
0.992452830188679	0.0303727459783355	1 ~ 16	test
1	0.00256761419586837	1 ~ 16	train
0.99622641509434	0.0174749197127918	1 ~ 16	test
1	0.0018022438744083	1 ~ 16	train
0.984905660377358	0.0280186062445864	1 ~ 16	test
1	0.00133021897636354	1 ~ 16	train
0.98876404494382	0.02797170439347	1 ~ 16	test
1	0.00241853739134967	1 ~ 16	train
0.99625468164794	0.0251570012575636	1 ~ 16	test
1	0.000921150262001902	1 ~ 16	train
0.98501872659176	0.027189043078882	1 ~ 16	test
1	0.00309874373488128	1 ~ 16	train
0.985074626865672	0.03100360215952	1 ~ 16	test
1	0.00148618244566023	1 ~ 16	train
0.996268656716418	0.0179100228318324	1 ~ 16	test
1	0.00322771561332047	1 ~ 16	train
0.988805970149254	0.0302821927083035	1 ~ 16	test
1	0.000641291204374284	1 ~ 17	train
0.99622641509434	0.00644966525336107	1 ~ 17	test
1	0.000812707818113267	1 ~ 17	train
0.992452830188679	0.0189018419090038	1 ~ 17	test
1	0.000969976303167641	1 ~ 17	train
0.99622641509434	0.0149114331773793	1 ~ 17	test
1	0.00078408804256469	1 ~ 17	train
0.99250936329588	0.0153217432477201	1 ~ 17	test
0.99812382739212	0.00704563083127141	1 ~ 17	train
0.97752808988764	0.0448986433135966	1 ~ 17	test
1	0.0013742814771831	1 ~ 17	train
0.99250936329588	0.0298480640243118	1 ~ 17	test
1	0.000630251131951809	1 ~ 17	train
0.996268656716418	0.0134885157458484	1 ~ 17	test
1	0.00659260014072061	1 ~ 17	train
0.992537313432836	0.0303250852351387	1 ~ 17	test
1	0.00266988994553685	1 ~ 17	train
0.996268656716418	0.020975339692086	1 ~ 17	test
1	0.00514267385005951	1 ~ 18	train
0.99622641509434	0.0316791383860012	1 ~ 18	test
1	0.00118960277177393	1 ~ 18	train
0.992452830188679	0.00727790349628776	1 ~ 18	test
1	0.000631203933153301	1 ~ 18	train
0.992452830188679	0.0165379026827092	1 ~ 18	test
1	0.00111302360892296	1 ~ 18	train
0.99250936329588	0.0243091714413216	1 ~ 18	test
1	0.00183226657100022	1 ~ 18	train
0.98876404494382	0.0297130959806964	1 ~ 18	test
1	0.00142480758950114	1 ~ 18	train
0.99250936329588	0.023722851377291	1 ~ 18	test
1	0.000739791837986559	1 ~ 18	train
0.988805970149254	0.0184127764853959	1 ~ 18	test
1	0.00122250127606094	1 ~ 18	train
0.992537313432836	0.0227607681105534	1 ~ 18	test
1	0.00154690782073885	1 ~ 18	train
0.992537313432836	0.0324323866516352	1 ~ 18	test
1	0.00166753889061511	1 ~ 19	train
0.992452830188679	0.0272192767200371	1 ~ 19	test
1	0.00133781461045146	1 ~ 19	train
0.99622641509434	0.011687096382957	1 ~ 19	test
1	0.000946874730288982	1 ~ 19	train
0.99622641509434	0.00729913788381964	1 ~ 19	test
1	0.00761949270963669	1 ~ 19	train
0.98876404494382	0.0316724805161357	1 ~ 19	test
1	0.00196095393039286	1 ~ 19	train
0.99250936329588	0.0179562685855975	1 ~ 19	test
1	0.000734747329261154	1 ~ 19	train
0.99250936329588	0.0232724128679062	1 ~ 19	test
1	0.000727807346265763	1 ~ 19	train
1	0.00697949823612968	1 ~ 19	test
1	0.00087408086983487	1 ~ 19	train
0.996268656716418	0.0102067155142625	1 ~ 19	test
1	0.00105668941978365	1 ~ 19	train
0.996268656716418	0.0131566702233007	1 ~ 19	test
1	0.00193442055024207	1 ~ 20	train
0.99622641509434	0.0245940163731575	1 ~ 20	test
1	0.000633449759334326	1 ~ 20	train
0.992452830188679	0.0104623992034855	1 ~ 20	test
1	0.000981614226475358	1 ~ 20	train
0.992452830188679	0.0130925322882831	1 ~ 20	test
1	0.00161197886336595	1 ~ 20	train
0.98876404494382	0.0413398875389248	1 ~ 20	test
1	0.00231383019126952	1 ~ 20	train
0.98501872659176	0.0327970621486505	1 ~ 20	test
1	0.00735286856070161	1 ~ 20	train
0.98501872659176	0.0415978468954563	1 ~ 20	test
1	0.00234299362637103	1 ~ 20	train
0.985074626865672	0.0581662546222409	1 ~ 20	test
1	0.00387509702704847	1 ~ 20	train
0.985074626865672	0.030488015152514	1 ~ 20	test
1	0.00267342361621559	1 ~ 20	train
0.992537313432836	0.0334698611404747	1 ~ 20	test
1	0.000329138711094856	Complete	train
1	0.00356221796634297	Complete	test
1	0.000263656198512763	Complete	train
1	0.0027549499742842	Complete	test
1	0.000288858223939314	Complete	train
1	0.00291759307341029	Complete	test
1	0.000381004734663293	Complete	train
0.99625468164794	0.0124224525643513	Complete	test
1	0.001256157993339	Complete	train
0.99625468164794	0.0188856232756128	Complete	test
1	0.000402827514335513	Complete	train
0.99625468164794	0.00818252167664468	Complete	test
1	0.000206373180844821	Complete	train
1	0.00358632731755885	Complete	test
1	0.000390531145967543	Complete	train
0.992537313432836	0.00839045057849338	Complete	test
1	0.000448697537649423	Complete	train
0.996268656716418	0.00622942769162667	Complete	test
