## Supplementary Data 8 for "Intra-genomic genes-to-genes correlation enables bacterial genome representation": CJ_start_at_1_end_at_50_increasement_10.csv

acc	loss	input	set
0.25607476635514	1.38671565055847	0	train
0.256603773584906	1.38571385542552	0	test
0.25607476635514	1.38528549671173	0	train
0.256603773584906	1.38569184144338	0	test
0.25607476635514	1.3854638338089	0	train
0.256603773584906	1.38577445348104	0	test
0.25703564727955	1.38758265972137	0	train
0.254681647940075	1.38584474722544	0	test
0.25703564727955	1.38664376735687	0	train
0.254681647940075	1.38561228911082	0	test
0.25703564727955	1.38647401332855	0	train
0.254681647940075	1.38564924399058	0	test
0.255639097744361	1.38700950145721	0	train
0.257462686567164	1.38576436042786	0	test
0.255639097744361	1.3874636888504	0	train
0.257462686567164	1.38547865549723	0	test
0.255639097744361	1.38661253452301	0	train
0.257462686567164	1.38565170764923	0	test
1	0.00115152390208095	1	train
0.992452830188679	0.0248872799566016	1	test
1	0.0012655493337661	1	train
0.99622641509434	0.0187151097537329	1	test
1	0.00210186513140798	1	train
0.992452830188679	0.0196241844678298	1	test
1	0.00142018496990204	1	train
0.98876404494382	0.0264961637246112	1	test
1	0.00451516360044479	1	train
0.99250936329588	0.0206602447045346	1	test
1	0.0075573637150228	1	train
0.9812734082397	0.041206529053549	1	test
1	0.00120959803462029	1	train
0.985074626865672	0.0195812329960366	1	test
0.99812030075188	0.00998247321695089	1	train
0.992537313432836	0.0211344289903839	1	test
0.99812030075188	0.0180348567664623	1	train
0.98134328358209	0.04331124573946	1	test
1	0.000635676085948944	1 ~ 20	train
0.99622641509434	0.00744465561971689	1 ~ 20	test
1	0.00114244921132922	1 ~ 20	train
0.992452830188679	0.0178007707775881	1 ~ 20	test
1	0.001143186702393	1 ~ 20	train
0.99622641509434	0.0196586625146059	1 ~ 20	test
1	0.000479868642287329	1 ~ 20	train
0.99625468164794	0.0149143963159683	1 ~ 20	test
1	0.0078800106421113	1 ~ 20	train
0.99250936329588	0.0357758790099372	1 ~ 20	test
1	0.00167503161355853	1 ~ 20	train
0.99625468164794	0.0205414929466012	1 ~ 20	test
0.99812030075188	0.00785932969301939	1 ~ 20	train
0.985074626865672	0.0546194925749054	1 ~ 20	test
1	0.00259499251842499	1 ~ 20	train
0.988805970149254	0.0273736056406051	1 ~ 20	test
1	0.00418228097259998	1 ~ 20	train
0.988805970149254	0.0416735430092861	1 ~ 20	test
1	0.00166577391792089	1 ~ 30	train
0.99622641509434	0.0199908008022855	1 ~ 30	test
1	0.00602236064150929	1 ~ 30	train
0.992452830188679	0.0251681635466715	1 ~ 30	test
1	0.00117321219295263	1 ~ 30	train
1	0.00224916421575472	1 ~ 30	test
1	0.00258583459071815	1 ~ 30	train
0.99625468164794	0.0211728331632912	1 ~ 30	test
1	0.000802430789917707	1 ~ 30	train
0.99625468164794	0.00969660381088033	1 ~ 30	test
1	0.00164546549785882	1 ~ 30	train
0.99625468164794	0.0132305796723813	1 ~ 30	test
1	0.00674780644476414	1 ~ 30	train
0.992537313432836	0.0341395934422811	1 ~ 30	test
1	0.011766605079174	1 ~ 30	train
0.992537313432836	0.0374045637436211	1 ~ 30	test
1	0.00367749738506973	1 ~ 30	train
0.988805970149254	0.0319624651844303	1 ~ 30	test
1	0.000797182612586766	1 ~ 40	train
0.992452830188679	0.0153507387731224	1 ~ 40	test
1	0.000635523174423724	1 ~ 40	train
0.992452830188679	0.010863394010812	1 ~ 40	test
1	0.000752385065425187	1 ~ 40	train
0.99622641509434	0.00746661112255727	1 ~ 40	test
1	0.00151264213491231	1 ~ 40	train
0.99250936329588	0.0258565854746848	1 ~ 40	test
1	0.000921664934139699	1 ~ 40	train
1	0.00353007100056857	1 ~ 40	test
1	0.00168799550738186	1 ~ 40	train
0.99250936329588	0.0364839990312854	1 ~ 40	test
1	0.00842955615371466	1 ~ 40	train
0.988805970149254	0.0377660451146464	1 ~ 40	test
1	0.000983628793619573	1 ~ 40	train
0.988805970149254	0.0185833795694634	1 ~ 40	test
1	0.000932503608055413	1 ~ 40	train
1	0.00562475014400358	1 ~ 40	test
1	0.000473323743790388	1 ~ 50	train
0.992452830188679	0.0173632788937539	1 ~ 50	test
1	0.000904271961189806	1 ~ 50	train
0.992452830188679	0.0116009938453014	1 ~ 50	test
1	0.00111964135430753	1 ~ 50	train
0.992452830188679	0.0250086840630199	1 ~ 50	test
1	0.000863623572513461	1 ~ 50	train
0.99250936329588	0.0110495892974238	1 ~ 50	test
1	0.00103343371301889	1 ~ 50	train
0.99250936329588	0.0223010207992047	1 ~ 50	test
1	0.000651788373943418	1 ~ 50	train
0.98876404494382	0.0243778527559092	1 ~ 50	test
1	0.00333288009278476	1 ~ 50	train
0.988805970149254	0.0360601424860458	1 ~ 50	test
1	0.00183415680658072	1 ~ 50	train
0.996268656716418	0.0243860932532698	1 ~ 50	test
1	0.00200889469124377	1 ~ 50	train
0.988805970149254	0.035067445365712	1 ~ 50	test
1	0.000369439279893413	Complete	train
0.99622641509434	0.00729915469613237	Complete	test
1	0.000746987003367394	Complete	train
0.99622641509434	0.0077186335499088	Complete	test
1	0.000248496886342764	Complete	train
0.99622641509434	0.00601628862204961	Complete	test
1	0.000262187328189611	Complete	train
0.99625468164794	0.00863713780806089	Complete	test
1	0.000223068986088037	Complete	train
0.99250936329588	0.0131858815148007	Complete	test
1	0.000312687101541087	Complete	train
1	0.00406595748305942	Complete	test
1	0.000511875201482326	Complete	train
1	0.00303742101338382	Complete	test
1	0.000436558126239106	Complete	train
1	0.00436761212768033	Complete	test
1	0.000341807608492672	Complete	train
1	0.00482805837721874	Complete	test
