## Supplementary Data 8 for "Intra-genomic genes-to-genes correlation enables bacterial genome representation": CJ_window_length_10.csv

acc	loss	input	set
1	0.000531599042005837	Complete	train
1	0.00280899729114026	Complete	test
1	0.000277164683211595	Complete	train
1	0.00482330679854689	Complete	test
1	0.000456667243270203	Complete	train
0.992452830188679	0.00851622759364545	Complete	test
1	0.000210166079341434	Complete	train
0.99625468164794	0.00507519075957437	Complete	test
1	0.000309327209834009	Complete	train
0.99625468164794	0.00350633054040372	Complete	test
1	0.000293494609650224	Complete	train
0.99250936329588	0.0142143291207807	Complete	test
1	0.000472197047201917	Complete	train
0.992537313432836	0.0140677931873749	Complete	test
1	0.00105051777791232	Complete	train
0.992537313432836	0.012777962256223	Complete	test
1	0.000623003928922117	Complete	train
0.988805970149254	0.0187679215644797	Complete	test
1	0.00528995785862207	1	train
0.988679245283019	0.0326326958990345	1	test
1	0.00192105153109878	1	train
0.992452830188679	0.0279894665970157	1	test
1	0.00290126912295818	1	train
0.984905660377358	0.0332295252786328	1	test
0.99812382739212	0.0143227465450764	1	train
0.973782771535581	0.0703356843441725	1	test
1	0.00281613762490451	1	train
0.9812734082397	0.0557383385797342	1	test
1	0.00283033144660294	1	train
0.98876404494382	0.0527397562594463	1	test
1	0.00128268031403422	1	train
0.977611940298508	0.0431822690491875	1	test
0.996240601503759	0.0236153341829777	1	train
0.977611940298508	0.0557893191774686	1	test
1	0.000880526902619749	1	train
0.992537313432836	0.0133080432036271	1	test
1	0.0126695744693279	51 ~ 60	train
0.984905660377358	0.0488443236487607	51 ~ 60	test
0.998130841121495	0.00625714426860213	51 ~ 60	train
0.988679245283019	0.0366710592061281	51 ~ 60	test
0.990654205607477	0.0299405194818974	51 ~ 60	train
0.984905660377358	0.0712201399728656	51 ~ 60	test
1	0.0113716954365373	51 ~ 60	train
0.9812734082397	0.0731896106153727	51 ~ 60	test
0.99624765478424	0.0232403744012117	51 ~ 60	train
0.973782771535581	0.155494026218851	51 ~ 60	test
1	0.00831753201782703	51 ~ 60	train
0.962546816479401	0.116989872107903	51 ~ 60	test
0.994360902255639	0.0303084719926119	51 ~ 60	train
0.962686567164179	0.101041083534559	51 ~ 60	test
1	0.00423760572448373	51 ~ 60	train
0.970149253731343	0.0960938412075241	51 ~ 60	test
1	0.0124464267864823	51 ~ 60	train
0.973880597014925	0.0795230561246475	51 ~ 60	test
1	0.00504825217649341	101 ~ 110	train
0.992452830188679	0.0378698433438937	101 ~ 110	test
0.992523364485981	0.0486295111477375	101 ~ 110	train
0.977358490566038	0.0727742202579975	101 ~ 110	test
0.988785046728972	0.0656851157546043	101 ~ 110	train
0.977358490566038	0.131414588540792	101 ~ 110	test
0.99812382739212	0.00422464730218053	101 ~ 110	train
0.98876404494382	0.0278694758502146	101 ~ 110	test
1	0.00601091142743826	101 ~ 110	train
0.99250936329588	0.0221519538511833	101 ~ 110	test
0.99812382739212	0.00696008186787367	101 ~ 110	train
0.99250936329588	0.0226017950723569	101 ~ 110	test
1	0.00793584901839495	101 ~ 110	train
0.98134328358209	0.0476412093266845	101 ~ 110	test
0.983082706766917	0.0549592301249504	101 ~ 110	train
0.973880597014925	0.0928215297559897	101 ~ 110	test
0.99812030075188	0.014532133936882	101 ~ 110	train
0.977611940298508	0.105560106535753	101 ~ 110	test
0.973831775700935	0.0806750059127808	151 ~ 160	train
0.969811320754717	0.105519741773605	151 ~ 160	test
0.996261682242991	0.0392940267920494	151 ~ 160	train
0.969811320754717	0.083308575519671	151 ~ 160	test
0.998130841121495	0.02342320792377	151 ~ 160	train
0.984905660377358	0.103741290047765	151 ~ 160	test
0.98874296435272	0.0283179376274347	151 ~ 160	train
0.973782771535581	0.102826277414958	151 ~ 160	test
0.99812382739212	0.00727316737174988	151 ~ 160	train
0.98501872659176	0.0946908500045538	151 ~ 160	test
0.99624765478424	0.0195686910301447	151 ~ 160	train
0.99250936329588	0.0318435458466411	151 ~ 160	test
0.984962406015038	0.0360667444765568	151 ~ 160	train
0.970149253731343	0.159060321748257	151 ~ 160	test
1	0.0125888511538506	151 ~ 160	train
0.977611940298508	0.0705492330404619	151 ~ 160	test
0.994360902255639	0.037172868847847	151 ~ 160	train
0.970149253731343	0.146192769209544	151 ~ 160	test
0.996261682242991	0.00730465818196535	201 ~ 210	train
0.992452830188679	0.0488976749281088	201 ~ 210	test
0.998130841121495	0.00976099446415901	201 ~ 210	train
0.981132075471698	0.0957180480472744	201 ~ 210	test
0.992523364485981	0.0485004000365734	201 ~ 210	train
0.981132075471698	0.0586362015455961	201 ~ 210	test
0.99437148217636	0.0162834357470274	201 ~ 210	train
0.970037453183521	0.0791873776664336	201 ~ 210	test
0.99437148217636	0.0169101264327765	201 ~ 210	train
0.99250936329588	0.0247910426308711	201 ~ 210	test
0.99812382739212	0.0138010168448091	201 ~ 210	train
0.97752808988764	0.0723257455974817	201 ~ 210	test
0.99812030075188	0.00713276444002986	201 ~ 210	train
0.98134328358209	0.0512174212684234	201 ~ 210	test
1	0.00355110946111381	201 ~ 210	train
0.977611940298508	0.0674842744289587	201 ~ 210	test
0.996240601503759	0.0093426862731576	201 ~ 210	train
0.973880597014925	0.0811417332539956	201 ~ 210	test
0.998130841121495	0.00885279290378094	251 ~ 260	train
0.99622641509434	0.0157519925075273	251 ~ 260	test
0.996261682242991	0.0120025128126144	251 ~ 260	train
0.988679245283019	0.023756983379523	251 ~ 260	test
0.986915887850467	0.0457115769386292	251 ~ 260	train
0.992452830188679	0.0336208722243706	251 ~ 260	test
0.99624765478424	0.0350444354116917	251 ~ 260	train
0.98876404494382	0.0481952199091514	251 ~ 260	test
0.99812382739212	0.015093706548214	251 ~ 260	train
0.97752808988764	0.0642928456266721	251 ~ 260	test
0.99437148217636	0.0392746739089489	251 ~ 260	train
0.962546816479401	0.11074065292875	251 ~ 260	test
0.990601503759398	0.0490646585822105	251 ~ 260	train
0.955223880597015	0.153083304564158	251 ~ 260	test
0.996240601503759	0.0480602569878101	251 ~ 260	train
0.958955223880597	0.17358722910285	251 ~ 260	test
0.979323308270677	0.0828730016946793	251 ~ 260	train
0.940298507462687	0.222245554129283	251 ~ 260	test
0.981308411214953	0.0354420766234398	301 ~ 310	train
0.977358490566038	0.0679503983507554	301 ~ 310	test
0.990654205607477	0.0272517148405313	301 ~ 310	train
0.973584905660377	0.0762482980887095	301 ~ 310	test
0.979439252336449	0.141896411776543	301 ~ 310	train
0.958490566037736	0.166972585022449	301 ~ 310	test
0.99249530956848	0.024924349039793	301 ~ 310	train
0.98876404494382	0.0422859775523345	301 ~ 310	test
0.977485928705441	0.0427887365221977	301 ~ 310	train
0.966292134831461	0.114374010513226	301 ~ 310	test
0.966228893058161	0.143240213394165	301 ~ 310	train
0.958801498127341	0.118024498224258	301 ~ 310	test
0.994360902255639	0.041585698723793	301 ~ 310	train
0.98134328358209	0.0941096370418866	301 ~ 310	test
0.975563909774436	0.0634049773216248	301 ~ 310	train
0.936567164179104	0.187475588172674	301 ~ 310	test
0.992481203007519	0.0253103729337454	301 ~ 310	train
0.958955223880597	0.174593295902014	301 ~ 310	test
0.998130841121495	0.0129095166921616	351 ~ 360	train
0.981132075471698	0.0790502168238163	351 ~ 360	test
0.977570093457944	0.0742612555623055	351 ~ 360	train
0.962264150943396	0.142955459654331	351 ~ 360	test
0.985046728971963	0.0505156889557838	351 ~ 360	train
0.981132075471698	0.0722420538465182	351 ~ 360	test
0.98874296435272	0.088512122631073	351 ~ 360	train
0.940074906367041	0.175424240529537	351 ~ 360	test
0.979362101313321	0.0488240979611874	351 ~ 360	train
0.962546816479401	0.109912241498629	351 ~ 360	test
0.98686679174484	0.0542716570198536	351 ~ 360	train
0.947565543071161	0.142314840108156	351 ~ 360	test
0.971804511278195	0.107033059000969	351 ~ 360	train
0.958955223880597	0.160456474870443	351 ~ 360	test
0.986842105263158	0.0358142107725143	351 ~ 360	train
0.940298507462687	0.154348914821943	351 ~ 360	test
0.984962406015038	0.0648349449038506	351 ~ 360	train
0.985074626865672	0.0903112857292096	351 ~ 360	test
0.958878504672897	0.0883708000183105	401 ~ 410	train
0.973584905660377	0.071420726676782	401 ~ 410	test
0.986915887850467	0.075722299516201	401 ~ 410	train
0.973584905660377	0.14774260421594	401 ~ 410	test
0.970093457943925	0.086629793047905	401 ~ 410	train
0.962264150943396	0.126449173937241	401 ~ 410	test
0.973733583489681	0.0455115213990211	401 ~ 410	train
0.958801498127341	0.142075143754482	401 ~ 410	test
0.977485928705441	0.0296334642916918	401 ~ 410	train
0.973782771535581	0.134547956287861	401 ~ 410	test
0.98686679174484	0.0402285791933537	401 ~ 410	train
0.97752808988764	0.126423460741838	401 ~ 410	test
0.988721804511278	0.0603966042399406	401 ~ 410	train
0.973880597014925	0.0767236538231373	401 ~ 410	test
0.975563909774436	0.0477009490132332	401 ~ 410	train
0.962686567164179	0.11363998738428	401 ~ 410	test
0.954887218045113	0.150014653801918	401 ~ 410	train
0.951492537313433	0.207397657136122	401 ~ 410	test
0.904672897196262	0.281928956508636	451 ~ 460	train
0.913207547169811	0.280993392070134	451 ~ 460	test
0.975700934579439	0.0787239223718643	451 ~ 460	train
0.954716981132075	0.163398921489716	451 ~ 460	test
0.878504672897196	0.282801955938339	451 ~ 460	train
0.89811320754717	0.335085511207581	451 ~ 460	test
0.966228893058161	0.128546059131622	451 ~ 460	train
0.951310861423221	0.178583125273387	451 ~ 460	test
0.951219512195122	0.1442511677742	451 ~ 460	train
0.925093632958802	0.261744337777297	451 ~ 460	test
0.831144465290807	0.418223410844803	451 ~ 460	train
0.861423220973783	0.376249199112256	451 ~ 460	test
0.909774436090226	0.24842680990696	451 ~ 460	train
0.888059701492537	0.29431559642156	451 ~ 460	test
0.919172932330827	0.161986231803894	451 ~ 460	train
0.914179104477612	0.198716625571251	451 ~ 460	test
0.930451127819549	0.200142726302147	451 ~ 460	train
0.902985074626866	0.296900386611621	451 ~ 460	test
0.48785046728972	1.06099653244019	501 ~ 510	train
0.415094339622642	1.14997466405233	501 ~ 510	test
0.719626168224299	0.883248269557953	501 ~ 510	train
0.716981132075472	0.887034773826599	501 ~ 510	test
0.74392523364486	0.829745233058929	501 ~ 510	train
0.747169811320755	0.777181208133698	501 ~ 510	test
0.49906191369606	1.1214085817337	501 ~ 510	train
0.539325842696629	1.10434556007385	501 ~ 510	test
0.639774859287054	0.908147573471069	501 ~ 510	train
0.621722846441948	0.877272844314575	501 ~ 510	test
0.639774859287054	0.86757481098175	501 ~ 510	train
0.685393258426966	0.929369429747264	501 ~ 510	test
0.449248120300752	1.19146883487701	501 ~ 510	train
0.462686567164179	1.09520483016968	501 ~ 510	test
0.545112781954887	0.955047726631165	501 ~ 510	train
0.548507462686567	1.01335938771566	501 ~ 510	test
0.699248120300752	0.889035761356354	501 ~ 510	train
0.694029850746269	0.901345590750376	501 ~ 510	test
0.265420560747664	1.37218141555786	513 ~ 522	train
0.271698113207547	1.36562339464823	513 ~ 522	test
0.25607476635514	1.38557660579681	513 ~ 522	train
0.256603773584906	1.38566275437673	513 ~ 522	test
0.325233644859813	1.37487077713013	513 ~ 522	train
0.332075471698113	1.28603728612264	513 ~ 522	test
0.25703564727955	1.38392758369446	513 ~ 522	train
0.254681647940075	1.38575740655263	513 ~ 522	test
0.25703564727955	1.38581871986389	513 ~ 522	train
0.254681647940075	1.3856299718221	513 ~ 522	test
0.272045028142589	1.38484346866608	513 ~ 522	train
0.262172284644195	1.38414251804352	513 ~ 522	test
0.255639097744361	1.38649272918701	513 ~ 522	train
0.257462686567164	1.38572037220001	513 ~ 522	test
0.255639097744361	1.3839647769928	513 ~ 522	train
0.257462686567164	1.38556202252706	513 ~ 522	test
0.255639097744361	1.38655865192413	513 ~ 522	train
0.257462686567164	1.38573968410492	513 ~ 522	test
0.25607476635514	1.38750696182251	0	train
0.256603773584906	1.38564991950989	0	test
0.25607476635514	1.38675045967102	0	train
0.256603773584906	1.38561367988586	0	test
0.25607476635514	1.38697838783264	0	train
0.256603773584906	1.38571254412333	0	test
0.25703564727955	1.38547873497009	0	train
0.254681647940075	1.38571810722351	0	test
0.25703564727955	1.38511252403259	0	train
0.254681647940075	1.38569176197052	0	test
0.25703564727955	1.38708567619324	0	train
0.254681647940075	1.38563942909241	0	test
0.255639097744361	1.38657259941101	0	train
0.257462686567164	1.38572287559509	0	test
0.255639097744361	1.38758313655853	0	train
0.257462686567164	1.38563783963521	0	test
0.255639097744361	1.38731324672699	0	train
0.257462686567164	1.38570594787598	0	test
