## Supplementary Data 8 for "Intra-genomic genes-to-genes correlation enables bacterial genome representation": CJ_window_length_20.csv

acc	loss	input	set
1	0.000769903650507331	Complete	train
0.984905660377358	0.0336310938970807	Complete	test
1	0.000248563243076205	Complete	train
0.99622641509434	0.0133278946159407	Complete	test
1	0.000612441450357437	Complete	train
0.984905660377358	0.0266019998428722	Complete	test
1	0.000305372348520905	Complete	train
0.99625468164794	0.00587687703470389	Complete	test
1	0.00036177400033921	Complete	train
0.99625468164794	0.00483755639288574	Complete	test
1	0.000434657093137503	Complete	train
1	0.00273910698888358	Complete	test
1	0.000487718993099406	Complete	train
1	0.00308286469468536	Complete	test
1	0.000395111506804824	Complete	train
1	0.00236273993505165	Complete	test
1	0.000606269109994173	Complete	train
1	0.00163414005267744	Complete	test
1	0.00250800116918981	1	train
0.981132075471698	0.0486163686340054	1	test
1	0.00251169502735138	1	train
0.992452830188679	0.033233294573923	1	test
1	0.00257256953045726	1	train
0.984905660377358	0.0356552134811257	1	test
1	0.00196480378508568	1	train
0.98876404494382	0.0318796193460003	1	test
1	0.00553849153220654	1	train
0.98501872659176	0.0221458935799698	1	test
1	0.00142342399340123	1	train
0.99250936329588	0.0210004499337326	1	test
1	0.00145810015965253	1	train
0.988805970149254	0.0121840877594271	1	test
1	0.000926369684748352	1	train
0.992537313432836	0.0186010702551963	1	test
1	0.00302408635616302	1	train
0.992537313432836	0.029932575339141	1	test
1	0.00672323862090707	51 ~ 70	train
0.984905660377358	0.0376235265284777	51 ~ 70	test
0.998130841121495	0.0127384960651398	51 ~ 70	train
0.977358490566038	0.0657697718900939	51 ~ 70	test
1	0.00252984464168549	51 ~ 70	train
0.984905660377358	0.0445428854630639	51 ~ 70	test
1	0.00269002583809197	51 ~ 70	train
0.98501872659176	0.0372034069926788	51 ~ 70	test
0.99812382739212	0.0145422359928489	51 ~ 70	train
0.98501872659176	0.0648691647996505	51 ~ 70	test
1	0.00348030193708837	51 ~ 70	train
0.97752808988764	0.0699130572999517	51 ~ 70	test
1	0.00212609465233982	51 ~ 70	train
0.988805970149254	0.0250480424923201	51 ~ 70	test
1	0.0055622523650527	51 ~ 70	train
0.985074626865672	0.0480627842092266	51 ~ 70	test
1	0.00345574365928769	51 ~ 70	train
0.985074626865672	0.0467383197198311	51 ~ 70	test
1	0.0139292115345597	101 ~ 120	train
0.981132075471698	0.064157966679583	101 ~ 120	test
0.998130841121495	0.0160236489027739	101 ~ 120	train
0.988679245283019	0.0528755544995268	101 ~ 120	test
0.998130841121495	0.00867317337542772	101 ~ 120	train
0.981132075471698	0.0611542295664549	101 ~ 120	test
1	0.00108522723894566	101 ~ 120	train
0.98501872659176	0.0442295412843426	101 ~ 120	test
1	0.00177797779906541	101 ~ 120	train
0.99250936329588	0.0173924505555381	101 ~ 120	test
1	0.000756187771912664	101 ~ 120	train
0.99250936329588	0.0220876952322821	101 ~ 120	test
1	0.00125714985188097	101 ~ 120	train
0.996268656716418	0.00639174257715543	101 ~ 120	test
1	0.00131015537772328	101 ~ 120	train
0.996268656716418	0.00626038298166047	101 ~ 120	test
1	0.00177067099139094	101 ~ 120	train
1	0.00772557267919183	101 ~ 120	test
0.994392523364486	0.0318679474294186	151 ~ 170	train
0.977358490566038	0.0679059252142906	151 ~ 170	test
1	0.00260004005394876	151 ~ 170	train
0.988679245283019	0.0583742741146125	151 ~ 170	test
0.994392523364486	0.0179629102349281	151 ~ 170	train
0.969811320754717	0.110166431715091	151 ~ 170	test
1	0.00322782690636814	151 ~ 170	train
0.98501872659176	0.0397260106789569	151 ~ 170	test
1	0.00269794394262135	151 ~ 170	train
0.98876404494382	0.033603373914957	151 ~ 170	test
1	0.00397574622184038	151 ~ 170	train
0.97752808988764	0.0650802310556173	151 ~ 170	test
1	0.00202332809567451	151 ~ 170	train
0.985074626865672	0.0392103899891178	151 ~ 170	test
0.99812030075188	0.0350312180817127	151 ~ 170	train
0.973880597014925	0.075823063030839	151 ~ 170	test
0.996240601503759	0.015017899684608	151 ~ 170	train
0.988805970149254	0.042960476440688	151 ~ 170	test
0.996261682242991	0.0210566967725754	201 ~ 220	train
0.981132075471698	0.0645955490569274	201 ~ 220	test
1	0.00333327800035477	201 ~ 220	train
0.984905660377358	0.0446649457638462	201 ~ 220	test
0.998130841121495	0.019351614639163	201 ~ 220	train
0.984905660377358	0.0589398370745281	201 ~ 220	test
1	0.00277302553877234	201 ~ 220	train
0.98501872659176	0.0489361798390746	201 ~ 220	test
1	0.00986984651535749	201 ~ 220	train
0.97752808988764	0.0479666559646527	201 ~ 220	test
1	0.00291190622374415	201 ~ 220	train
0.97752808988764	0.0826499598721663	201 ~ 220	test
1	0.00312112015672028	201 ~ 220	train
0.996268656716418	0.0084136719815433	201 ~ 220	test
1	0.00170268199872226	201 ~ 220	train
0.996268656716418	0.00597650154183308	201 ~ 220	test
1	0.00128001463599503	201 ~ 220	train
1	0.00462090002838522	201 ~ 220	test
0.996261682242991	0.0226032510399818	251 ~ 270	train
0.988679245283019	0.0463605883220832	251 ~ 270	test
1	0.00771053414791822	251 ~ 270	train
0.988679245283019	0.0481375868742665	251 ~ 270	test
0.998130841121495	0.0119998687878251	251 ~ 270	train
0.984905660377358	0.0493753423603872	251 ~ 270	test
0.99812382739212	0.00661632884293795	251 ~ 270	train
0.962546816479401	0.135596038773656	251 ~ 270	test
1	0.00247536902315915	251 ~ 270	train
0.9812734082397	0.0670092658450206	251 ~ 270	test
0.99812382739212	0.0136096272617579	251 ~ 270	train
0.99250936329588	0.0410586160918077	251 ~ 270	test
0.996240601503759	0.0228937864303589	251 ~ 270	train
0.98134328358209	0.0468924480179946	251 ~ 270	test
1	0.00548595283180475	251 ~ 270	train
0.992537313432836	0.0159638817422092	251 ~ 270	test
0.996240601503759	0.010518035851419	251 ~ 270	train
0.996268656716418	0.0112810515177747	251 ~ 270	test
0.996261682242991	0.0157249812036753	301 ~ 320	train
0.984905660377358	0.0675924109915892	301 ~ 320	test
0.996261682242991	0.0103139402344823	301 ~ 320	train
0.981132075471698	0.0723157034566005	301 ~ 320	test
0.998130841121495	0.0312108844518661	301 ~ 320	train
0.973584905660377	0.099746948108077	301 ~ 320	test
1	0.00549127906560898	301 ~ 320	train
0.98501872659176	0.0584672100376338	301 ~ 320	test
0.99812382739212	0.0137202786281705	301 ~ 320	train
0.98501872659176	0.0531548798705141	301 ~ 320	test
1	0.00706428522244096	301 ~ 320	train
0.9812734082397	0.0635863924399018	301 ~ 320	test
1	0.00412513082846999	301 ~ 320	train
0.996268656716418	0.0147890257649124	301 ~ 320	test
0.996240601503759	0.0242392811924219	301 ~ 320	train
0.992537313432836	0.0466728533307711	301 ~ 320	test
1	0.0105371018871665	301 ~ 320	train
0.988805970149254	0.0226754851949712	301 ~ 320	test
0.986915887850467	0.0259844772517681	351 ~ 370	train
0.984905660377358	0.130511209989587	351 ~ 370	test
0.998130841121495	0.0149017982184887	351 ~ 370	train
0.977358490566038	0.0572580651690563	351 ~ 370	test
1	0.00463208602741361	351 ~ 370	train
0.984905660377358	0.0524639317300171	351 ~ 370	test
0.99437148217636	0.0117528028786182	351 ~ 370	train
0.958801498127341	0.0996147704621156	351 ~ 370	test
0.99624765478424	0.0135225653648376	351 ~ 370	train
0.966292134831461	0.123430477765699	351 ~ 370	test
0.99624765478424	0.0214896146208048	351 ~ 370	train
0.9812734082397	0.0825809255863229	351 ~ 370	test
1	0.012651109136641	351 ~ 370	train
0.977611940298508	0.0793705467755596	351 ~ 370	test
0.992481203007519	0.0159681905061007	351 ~ 370	train
0.985074626865672	0.0573639082722366	351 ~ 370	test
0.984962406015038	0.0324100255966187	351 ~ 370	train
0.970149253731343	0.101751483355959	351 ~ 370	test
0.986915887850467	0.0475417599081993	401 ~ 420	train
0.977358490566038	0.0813554773728053	401 ~ 420	test
0.990654205607477	0.00954162795096636	401 ~ 420	train
0.984905660377358	0.0597070064395666	401 ~ 420	test
0.998130841121495	0.0263248216360807	401 ~ 420	train
0.984905660377358	0.0353839658200741	401 ~ 420	test
0.99249530956848	0.0466122180223465	401 ~ 420	train
0.9812734082397	0.130533555522561	401 ~ 420	test
1	0.0123303541913629	401 ~ 420	train
0.970037453183521	0.0847458674882849	401 ~ 420	test
0.99249530956848	0.0258590877056122	401 ~ 420	train
0.9812734082397	0.0778461312875152	401 ~ 420	test
0.994360902255639	0.0410738475620747	401 ~ 420	train
0.992537313432836	0.0482988295455774	401 ~ 420	test
0.99812030075188	0.0086550684645772	401 ~ 420	train
1	0.0108409859240055	401 ~ 420	test
1	0.00581918098032475	401 ~ 420	train
1	0.00824992156897982	401 ~ 420	test
0.983177570093458	0.0710971504449844	451 ~ 470	train
0.962264150943396	0.127980661888917	451 ~ 470	test
0.996261682242991	0.0129684777930379	451 ~ 470	train
0.966037735849057	0.130172880987326	451 ~ 470	test
0.988785046728972	0.0460285842418671	451 ~ 470	train
0.966037735849057	0.129350798825423	451 ~ 470	test
0.966228893058161	0.056316964328289	451 ~ 470	train
0.973782771535581	0.109053336083889	451 ~ 470	test
0.960600375234522	0.162324368953705	451 ~ 470	train
0.951310861423221	0.158838073412577	451 ~ 470	test
0.98686679174484	0.0495957657694817	451 ~ 470	train
0.970037453183521	0.0917665933569272	451 ~ 470	test
0.996240601503759	0.0268692225217819	451 ~ 470	train
0.996268656716418	0.0347936670295894	451 ~ 470	test
0.986842105263158	0.0327702388167381	451 ~ 470	train
0.985074626865672	0.055754579603672	451 ~ 470	test
0.99812030075188	0.0140909962356091	451 ~ 470	train
0.988805970149254	0.0212529816975196	451 ~ 470	test
0.702803738317757	0.83411568403244	501 ~ 520	train
0.686792452830189	0.869927028814952	501 ~ 520	test
0.68785046728972	0.898064613342285	501 ~ 520	train
0.675471698113208	0.897591431935628	501 ~ 520	test
0.734579439252336	0.768229186534882	501 ~ 520	train
0.709433962264151	0.869934717814128	501 ~ 520	test
0.585365853658537	1.02984857559204	501 ~ 520	train
0.595505617977528	1.03906553983688	501 ~ 520	test
0.718574108818011	0.808790266513824	501 ~ 520	train
0.756554307116105	0.711166262626648	501 ~ 520	test
0.264540337711069	1.35959219932556	501 ~ 520	train
0.273408239700375	1.36187942822774	501 ~ 520	test
0.667293233082707	1.00796866416931	501 ~ 520	train
0.705223880597015	0.915249387423197	501 ~ 520	test
0.652255639097744	1.01390540599823	501 ~ 520	train
0.67910447761194	0.877691904703776	501 ~ 520	test
0.357142857142857	1.23240613937378	501 ~ 520	train
0.335820895522388	1.25062036514282	501 ~ 520	test
0.598130841121495	0.891642808914185	503 ~ 522	train
0.569811320754717	0.962899367014567	503 ~ 522	test
0.485981308411215	1.05189514160156	503 ~ 522	train
0.471698113207547	1.01104625066121	503 ~ 522	test
0.583177570093458	1.01480972766876	503 ~ 522	train
0.547169811320755	1.0651940703392	503 ~ 522	test
0.431519699812383	1.18199455738068	503 ~ 522	train
0.464419475655431	1.16932932535807	503 ~ 522	test
0.542213883677298	1.04682338237762	503 ~ 522	train
0.558052434456929	1.01802108685176	503 ~ 522	test
0.553470919324578	0.946003794670105	503 ~ 522	train
0.573033707865168	0.922182579835256	503 ~ 522	test
0.460526315789474	1.15078890323639	503 ~ 522	train
0.451492537313433	1.12860588232676	503 ~ 522	test
0.575187969924812	0.977587401866913	503 ~ 522	train
0.574626865671642	1.00340010722478	503 ~ 522	test
0.528195488721805	1.01166462898254	503 ~ 522	train
0.529850746268657	1.05619541803996	503 ~ 522	test
0.25607476635514	1.38458645343781	0	train
0.256603773584906	1.38572688897451	0	test
0.25607476635514	1.38595139980316	0	train
0.256603773584906	1.38557708263397	0	test
0.25607476635514	1.38534939289093	0	train
0.256603773584906	1.38553341229757	0	test
0.25703564727955	1.38607811927795	0	train
0.254681647940075	1.38560914993286	0	test
0.25703564727955	1.3860958814621	0	train
0.254681647940075	1.38582305113475	0	test
0.25703564727955	1.38547921180725	0	train
0.254681647940075	1.38580894470215	0	test
0.255639097744361	1.38555419445038	0	train
0.257462686567164	1.38553961118062	0	test
0.255639097744361	1.38577604293823	0	train
0.257462686567164	1.3856159845988	0	test
0.255639097744361	1.38660645484924	0	train
0.257462686567164	1.38569736480713	0	test
