## Supplementary Data 8 for "Intra-genomic genes-to-genes correlation enables bacterial genome representation": EC_increasement_from_Lowest_CVL.csv

acc	loss	input	set
0.166874221668742	1.79218101501465	0	train
0.168765743073048	1.79175341129303	0	test
0.144458281444583	1.7917594909668	0	train
0.16624685138539	1.79175946116447	0	test
0.166874221668742	1.79250729084015	0	train
0.168765743073048	1.79175344109535	0	test
0.166458072590738	1.79180467128754	0	train
0.167082294264339	1.78886489868164	0	test
0.156445556946183	1.79239070415497	0	train
0.167082294264339	1.7884434223175	0	test
0.166458072590738	1.79265224933624	0	train
0.167082294264339	1.78887095451355	0	test
0.166666666666667	1.79185891151428	0	train
0.166666666666667	1.78994166851044	0	test
0.154135338345865	1.79169738292694	0	train
0.166666666666667	1.78990278244019	0	test
0.159147869674185	1.79023385047913	0	train
0.166666666666667	1.78868014812469	0	test
0.166874221668742	1.79220449924469	468 ~ 477	train
0.168765743073048	1.7918187379837	468 ~ 477	test
0.154420921544209	1.7917594909668	468 ~ 477	train
0.16624685138539	1.79175946116447	468 ~ 477	test
0.165628891656289	1.79156458377838	468 ~ 477	train
0.168765743073048	1.79177844524384	468 ~ 477	test
0.166458072590738	1.79330801963806	468 ~ 477	train
0.167082294264339	1.78209595680237	468 ~ 477	test
0.262828535669587	1.60901665687561	468 ~ 477	train
0.271820448877805	1.31284367740154	468 ~ 477	test
0.281602002503129	1.62310075759888	468 ~ 477	train
0.286783042394015	1.30989701747894	468 ~ 477	test
0.166666666666667	1.79275679588318	468 ~ 477	train
0.166666666666667	1.78529329299927	468 ~ 477	test
0.169172932330827	1.78311789035797	468 ~ 477	train
0.166666666666667	1.78957524299622	468 ~ 477	test
0.269423558897243	1.63608348369598	468 ~ 477	train
0.263681592039801	1.33947438001633	468 ~ 477	test
0.64134495641345	0.953232944011688	458 ~ 477	train
0.64735516372796	0.855390310287476	458 ~ 477	test
0.529265255292653	1.15747177600861	458 ~ 477	train
0.486146095717884	1.07730889320374	458 ~ 477	test
0.166874221668742	1.78728020191193	458 ~ 477	train
0.16624685138539	1.78753319382668	458 ~ 477	test
0.662077596996245	0.732751548290253	458 ~ 477	train
0.683291770573566	0.639188669272698	458 ~ 477	test
0.62828535669587	0.744545876979828	458 ~ 477	train
0.625935162094763	0.665273562446237	458 ~ 477	test
0.657071339173967	0.809326887130737	458 ~ 477	train
0.668329177057357	0.673035975825041	458 ~ 477	test
0.703007518796993	0.671501219272614	458 ~ 477	train
0.67910447761194	0.601425499841571	458 ~ 477	test
0.704260651629073	0.843206942081451	458 ~ 477	train
0.669154228855721	0.658333213254809	458 ~ 477	test
0.167919799498747	1.79131925106049	458 ~ 477	train
0.166666666666667	1.78940215110779	458 ~ 477	test
0.757160647571607	0.605899810791016	448 ~ 477	train
0.763224181360202	0.498984090983868	448 ~ 477	test
0.652552926525529	0.948463141918182	448 ~ 477	train
0.680100755667506	0.836723908782005	448 ~ 477	test
0.466998754669988	0.92888355255127	448 ~ 477	train
0.491183879093199	0.992225125432014	448 ~ 477	test
0.828535669586984	0.486131072044373	448 ~ 477	train
0.822942643391521	0.450032018497586	448 ~ 477	test
0.778473091364205	0.427357733249664	448 ~ 477	train
0.760598503740648	0.448649487877265	448 ~ 477	test
0.758448060075094	0.533890545368195	448 ~ 477	train
0.740648379052369	0.45525967348367	448 ~ 477	test
0.81328320802005	0.490321636199951	448 ~ 477	train
0.751243781094527	0.440301665663719	448 ~ 477	test
0.93483709273183	0.169546529650688	448 ~ 477	train
0.922885572139303	0.195476836152375	448 ~ 477	test
0.93734335839599	0.249446094036102	448 ~ 477	train
0.920398009950249	0.187054088711739	448 ~ 477	test
0.876712328767123	0.245234429836273	438 ~ 477	train
0.934508816120907	0.215792585164309	438 ~ 477	test
0.808219178082192	0.527721405029297	438 ~ 477	train
0.828715365239295	0.510753735899925	438 ~ 477	test
0.806973848069738	0.522142827510834	438 ~ 477	train
0.826196473551637	0.486722849309444	438 ~ 477	test
0.69712140175219	0.80956107378006	438 ~ 477	train
0.670822942643391	0.672887821216136	438 ~ 477	test
0.966207759699625	0.141828268766403	438 ~ 477	train
0.945137157107232	0.107045133723295	438 ~ 477	test
0.947434292866083	0.140507519245148	438 ~ 477	train
0.927680798004987	0.173688852018677	438 ~ 477	test
0.924812030075188	0.278009384870529	438 ~ 477	train
0.902985074626866	0.222019031640957	438 ~ 477	test
0.849624060150376	0.38168403506279	438 ~ 477	train
0.853233830845771	0.32531393058598	438 ~ 477	test
0.972431077694236	0.120567664504051	438 ~ 477	train
0.975124378109453	0.106869562761858	438 ~ 477	test
0.718555417185554	0.587231516838074	428 ~ 477	train
0.808564231738035	0.588465929031372	428 ~ 477	test
0.874221668742217	0.283200234174728	428 ~ 477	train
0.889168765743073	0.29538219422102	428 ~ 477	test
0.906600249066002	0.208722174167633	428 ~ 477	train
0.916876574307305	0.251135811209679	428 ~ 477	test
0.982478097622028	0.0676830857992172	428 ~ 477	train
0.967581047381546	0.0929988724179566	428 ~ 477	test
0.921151439299124	0.276100963354111	428 ~ 477	train
0.925187032418953	0.199719486469985	428 ~ 477	test
0.978723404255319	0.0480804368853569	428 ~ 477	train
0.975062344139651	0.0672848048154265	428 ~ 477	test
0.921052631578947	0.202498465776443	428 ~ 477	train
0.91044776119403	0.195711613976164	428 ~ 477	test
0.93984962406015	0.223703116178513	428 ~ 477	train
0.91044776119403	0.156660811649635	428 ~ 477	test
0.973684210526316	0.0857632681727409	428 ~ 477	train
0.977611940298508	0.0681399986147881	428 ~ 477	test
0.960149439601494	0.0990371853113174	418 ~ 477	train
0.977329974811083	0.113215112127364	418 ~ 477	test
0.922789539227895	0.183665066957474	418 ~ 477	train
0.949622166246851	0.189711339771748	418 ~ 477	test
0.940224159402242	0.220752641558647	418 ~ 477	train
0.947103274559194	0.148095158860087	418 ~ 477	test
0.981226533166458	0.0537134930491447	418 ~ 477	train
0.962593516209476	0.0971667418722063	418 ~ 477	test
0.969962453066333	0.0851910784840584	418 ~ 477	train
0.952618453865337	0.135620361333713	418 ~ 477	test
0.994993742177722	0.0206034891307354	418 ~ 477	train
0.975062344139651	0.0550112879376684	418 ~ 477	test
0.982456140350877	0.0717384740710258	418 ~ 477	train
0.960199004975124	0.104300852294546	418 ~ 477	test
0.984962406015038	0.0499818734824657	418 ~ 477	train
0.972636815920398	0.0769866414542776	418 ~ 477	test
0.971177944862155	0.0645687058568001	418 ~ 477	train
0.975124378109453	0.0914499647915363	418 ~ 477	test
0.965130759651308	0.081100307404995	408 ~ 477	train
0.979848866498741	0.0722478507086635	408 ~ 477	test
0.993773349937733	0.0135157061740756	408 ~ 477	train
1	0.0119089722284116	408 ~ 477	test
0.987546699875467	0.0232020188122988	408 ~ 477	train
0.974811083123426	0.0604346448089927	408 ~ 477	test
0.988735919899875	0.0249507557600737	408 ~ 477	train
0.972568578553616	0.0650378548685694	408 ~ 477	test
0.997496871088861	0.00541663495823741	408 ~ 477	train
0.982543640897756	0.042154158478661	408 ~ 477	test
0.993742177722153	0.0129191130399704	408 ~ 477	train
0.977556109725686	0.0490802664286093	408 ~ 477	test
0.992481203007519	0.00822860654443502	408 ~ 477	train
0.987562189054726	0.0251940763788298	408 ~ 477	test
0.991228070175439	0.0276806559413671	408 ~ 477	train
0.985074626865672	0.0541898243594915	408 ~ 477	test
0.992481203007519	0.0115655064582825	408 ~ 477	train
0.987562189054726	0.0235723638965283	408 ~ 477	test
0.980074719800747	0.0494787395000458	398 ~ 477	train
0.982367758186398	0.0474497703835368	398 ~ 477	test
0.997509339975093	0.0156925898045301	398 ~ 477	train
0.994962216624685	0.0149883758276701	398 ~ 477	test
0.981320049813201	0.0657336860895157	398 ~ 477	train
0.984886649874055	0.0596510227769613	398 ~ 477	test
1	0.00884861685335636	398 ~ 477	train
0.987531172069825	0.0301525383634726	398 ~ 477	test
0.997496871088861	0.0115573788061738	398 ~ 477	train
0.982543640897756	0.0462488986609969	398 ~ 477	test
0.99874843554443	0.00192887627054006	398 ~ 477	train
0.985037406483791	0.0295037316340313	398 ~ 477	test
0.988721804511278	0.0281395148485899	398 ~ 477	train
0.987562189054726	0.0271307407954737	398 ~ 477	test
1	0.00192898465320468	398 ~ 477	train
0.995024875621891	0.0115919623756781	398 ~ 477	test
0.99749373433584	0.00821337103843689	398 ~ 477	train
0.997512437810945	0.015077130170539	398 ~ 477	test
0.997509339975093	0.00537271983921528	388 ~ 477	train
0.992443324937028	0.0172559840721078	388 ~ 477	test
0.995018679950187	0.0212409254163504	388 ~ 477	train
0.982367758186398	0.0540990806184709	388 ~ 477	test
0.993773349937733	0.0386665351688862	388 ~ 477	train
0.994962216624685	0.0307885827496648	388 ~ 477	test
1	0.00289258034899831	388 ~ 477	train
0.99002493765586	0.0278393162836437	388 ~ 477	test
1	0.00222445325925946	388 ~ 477	train
0.99501246882793	0.0153664924720943	388 ~ 477	test
1	0.00226113852113485	388 ~ 477	train
0.985037406483791	0.0213367859483697	388 ~ 477	test
0.99874686716792	0.00433149188756943	388 ~ 477	train
0.995024875621891	0.0146140237746295	388 ~ 477	test
1	0.00163849897217005	388 ~ 477	train
0.997512437810945	0.00732668309356086	388 ~ 477	test
1	0.0017833987949416	388 ~ 477	train
0.995024875621891	0.0123608567577321	388 ~ 477	test
0.997509339975093	0.00343317864462733	378 ~ 477	train
0.98992443324937	0.0278049639891833	378 ~ 477	test
0.997509339975093	0.0164821390062571	378 ~ 477	train
0.997481108312343	0.0115209039940964	378 ~ 477	test
0.998754669987547	0.0057897949591279	378 ~ 477	train
0.997481108312343	0.00779435952426866	378 ~ 477	test
1	0.00189521349966526	378 ~ 477	train
0.997506234413965	0.0114272573468043	378 ~ 477	test
1	0.00147636560723186	378 ~ 477	train
1	0.00151906671235338	378 ~ 477	test
1	0.00088131584925577	378 ~ 477	train
0.992518703241895	0.0186769524472766	378 ~ 477	test
0.99874686716792	0.0082438662648201	378 ~ 477	train
0.987562189054726	0.0201029727468267	378 ~ 477	test
1	0.00153607351239771	378 ~ 477	train
1	0.00349842395298765	378 ~ 477	test
1	0.00233000889420509	378 ~ 477	train
0.997512437810945	0.0131531879087561	378 ~ 477	test
0.998754669987547	0.00414710771292448	368 ~ 477	train
0.994962216624685	0.0125910089700483	368 ~ 477	test
0.997509339975093	0.00756371300667524	368 ~ 477	train
0.994962216624685	0.015796638908796	368 ~ 477	test
1	0.002262789523229	368 ~ 477	train
1	0.00828277441905811	368 ~ 477	test
1	0.00176749378442764	368 ~ 477	train
0.997506234413965	0.0146969894063659	368 ~ 477	test
1	0.00316043477505445	368 ~ 477	train
0.99002493765586	0.0417301691442844	368 ~ 477	test
1	0.00142737722489983	368 ~ 477	train
0.997506234413965	0.00492737048625713	368 ~ 477	test
1	0.00225646025501192	368 ~ 477	train
0.997512437810945	0.0151979569942341	368 ~ 477	test
1	0.00202196114696562	368 ~ 477	train
0.997512437810945	0.00651840933714993	368 ~ 477	test
0.99874686716792	0.00596601702272892	368 ~ 477	train
0.995024875621891	0.00987324449233711	368 ~ 477	test
1	0.00302676670253277	358 ~ 477	train
0.997481108312343	0.00597465015016496	358 ~ 477	test
0.997509339975093	0.0101854223757982	358 ~ 477	train
0.997481108312343	0.0078399495978374	358 ~ 477	test
1	0.000869989977218211	358 ~ 477	train
1	0.00171393735217862	358 ~ 477	test
1	0.00302895740605891	358 ~ 477	train
0.992518703241895	0.0350136096123606	358 ~ 477	test
1	0.00197606231085956	358 ~ 477	train
0.997506234413965	0.00990318227547959	358 ~ 477	test
1	0.00156404043082148	358 ~ 477	train
1	0.00416606971703004	358 ~ 477	test
1	0.00135504908394068	358 ~ 477	train
1	0.0037757383834105	358 ~ 477	test
1	0.000869785668328404	358 ~ 477	train
0.997512437810945	0.00503533877781592	358 ~ 477	test
1	0.00177855452056974	358 ~ 477	train
1	0.00419942401349545	358 ~ 477	test
1	0.00179180898703635	348 ~ 477	train
1	0.00408507845713757	348 ~ 477	test
0.997509339975093	0.00734563264995813	348 ~ 477	train
1	0.0081640119315125	348 ~ 477	test
1	0.00139817327726632	348 ~ 477	train
0.997481108312343	0.00806471727264579	348 ~ 477	test
1	0.00278915045782924	348 ~ 477	train
0.992518703241895	0.00999256550858263	348 ~ 477	test
1	0.000730821455363184	348 ~ 477	train
0.99501246882793	0.00657537056249566	348 ~ 477	test
1	0.000955912459176034	348 ~ 477	train
0.992518703241895	0.0227104365816103	348 ~ 477	test
1	0.000323553860653192	348 ~ 477	train
1	0.00268876390837249	348 ~ 477	test
1	0.000716780836228281	348 ~ 477	train
0.997512437810945	0.00482432874414371	348 ~ 477	test
1	0.00101012492086738	348 ~ 477	train
1	0.0014076986371947	348 ~ 477	test
1	0.00190653442405164	338 ~ 477	train
1	0.00349022625596263	338 ~ 477	test
1	0.00164648192003369	338 ~ 477	train
1	0.00299188752251212	338 ~ 477	test
1	0.00638486491516232	338 ~ 477	train
0.997481108312343	0.0157637136871926	338 ~ 477	test
1	0.000825180904939771	338 ~ 477	train
0.997506234413965	0.00729648467095103	338 ~ 477	test
1	0.000457281537819654	338 ~ 477	train
0.99002493765586	0.0191773256130546	338 ~ 477	test
1	0.000778159883338958	338 ~ 477	train
1	0.000909283045075426	338 ~ 477	test
1	0.00123949418775737	338 ~ 477	train
0.997512437810945	0.00443800890643615	338 ~ 477	test
1	0.000502362963743508	338 ~ 477	train
1	0.00251018983399263	338 ~ 477	test
1	0.00133748829830438	338 ~ 477	train
0.997512437810945	0.0061253808082256	338 ~ 477	test
1	0.002199437469244	328 ~ 477	train
1	0.0027734620962292	328 ~ 477	test
1	0.00162621133495122	328 ~ 477	train
1	0.0026735219580587	328 ~ 477	test
1	0.000377518037566915	328 ~ 477	train
1	0.000938287375902291	328 ~ 477	test
1	0.000606325280386955	328 ~ 477	train
0.997506234413965	0.00278915055823745	328 ~ 477	test
1	0.000541930261533707	328 ~ 477	train
0.997506234413965	0.012320075975731	328 ~ 477	test
1	0.00116972962860018	328 ~ 477	train
0.987531172069825	0.0223946856305702	328 ~ 477	test
1	0.000687363557517529	328 ~ 477	train
1	0.00176787803065963	328 ~ 477	test
1	0.000767626741435379	328 ~ 477	train
1	0.00350024697982008	328 ~ 477	test
1	0.000655723561067134	328 ~ 477	train
1	0.00225304538034834	328 ~ 477	test
1	0.000657751224935055	Complete	train
1	0.00147832047514385	Complete	test
1	0.000370769412256777	Complete	train
1	0.000540133551112376	Complete	test
1	0.000378265656763688	Complete	train
1	0.000499969672091538	Complete	test
1	0.00014260652824305	Complete	train
0.99501246882793	0.00613956997331115	Complete	test
1	0.000420631229644641	Complete	train
1	0.00359762789157685	Complete	test
1	0.000226864023716189	Complete	train
0.99501246882793	0.00832344808150083	Complete	test
1	0.00115559890400618	Complete	train
1	0.00319953741272911	Complete	test
1	0.000242573238210753	Complete	train
1	0.00121062554899254	Complete	test
1	0.000175590583239682	Complete	train
1	0.000904603576782392	Complete	test
