## Supplementary Data 8 for "Intra-genomic genes-to-genes correlation enables bacterial genome representation": EC_start_at_1_end_at_20_increasement_1.csv

acc	loss	input	set
0.165628891656289	1.7917594909668	0	train
0.16624685138539	1.7917594909668	0	test
0.156911581569116	1.79135429859161	0	train
0.16624685138539	1.79175782203674	0	test
0.169364881693649	1.79166197776794	0	train
0.16624685138539	1.79175707697868	0	test
0.167709637046308	1.79188203811646	0	train
0.167082294264339	1.7892068862915	0	test
0.167709637046308	1.79431366920471	0	train
0.167082294264339	1.78540358543396	0	test
0.168961201501877	1.79280519485474	0	train
0.167082294264339	1.78448522090912	0	test
0.167919799498747	1.7917640209198	0	train
0.166666666666667	1.79008545875549	0	test
0.167919799498747	1.79194116592407	0	train
0.166666666666667	1.79038071632385	0	test
0.167919799498747	1.79180824756622	0	train
0.166666666666667	1.78984999656677	0	test
0.820672478206725	0.521526634693146	1	train
0.826196473551637	0.542708747088909	1	test
0.687422166874222	0.418543040752411	1	train
0.831234256926952	0.574568845331669	1	test
0.809464508094645	0.572977244853973	1	train
0.82367758186398	0.667577371001244	1	test
0.891113892365457	0.398826360702515	1	train
0.85286783042394	0.415366589464247	1	test
0.886107634543179	0.421620488166809	1	train
0.845386533665835	0.51990456841886	1	test
0.86107634543179	0.462513118982315	1	train
0.807980049875312	0.578928929776885	1	test
0.879699248120301	0.454008370637894	1	train
0.848258706467662	0.448656975105405	1	test
0.894736842105263	0.264147192239761	1	train
0.878109452736318	0.396805972233415	1	test
0.878446115288221	0.368662416934967	1	train
0.860696517412935	0.380684464797378	1	test
0.976338729763387	0.0708692520856857	1 ~ 2	train
0.952141057934509	0.138253496028483	1 ~ 2	test
0.986301369863014	0.0517362579703331	1 ~ 2	train
0.959697732997481	0.176776416599751	1 ~ 2	test
0.973848069738481	0.079074315726757	1 ~ 2	train
0.964735516372796	0.144015846773982	1 ~ 2	test
0.994993742177722	0.0246774666011333	1 ~ 2	train
0.962593516209476	0.18666295282892	1 ~ 2	test
0.99874843554443	0.00902884267270565	1 ~ 2	train
0.967581047381546	0.108490161595364	1 ~ 2	test
0.992490613266583	0.0290525052696466	1 ~ 2	train
0.945137157107232	0.171835425299651	1 ~ 2	test
0.971177944862155	0.0725354701280594	1 ~ 2	train
0.947761194029851	0.166499703581212	1 ~ 2	test
0.978696741854637	0.067868135869503	1 ~ 2	train
0.950248756218905	0.198167812079191	1 ~ 2	test
0.982456140350877	0.0689060091972351	1 ~ 2	train
0.967661691542289	0.107047851849347	1 ~ 2	test
0.990037359900374	0.018175819888711	1 ~ 3	train
0.977329974811083	0.0884888023138046	1 ~ 3	test
0.997509339975093	0.0119757056236267	1 ~ 3	train
0.977329974811083	0.0511190278921276	1 ~ 3	test
0.995018679950187	0.0179611127823591	1 ~ 3	train
0.982367758186398	0.0855013472028077	1 ~ 3	test
1	0.0100309178233147	1 ~ 3	train
0.975062344139651	0.0843185849487782	1 ~ 3	test
1	0.00190691067837179	1 ~ 3	train
0.99501246882793	0.0265143856202485	1 ~ 3	test
1	0.00253174966201186	1 ~ 3	train
0.970074812967581	0.074179975874722	1 ~ 3	test
1	0.00107222213409841	1 ~ 3	train
0.987562189054726	0.021189468279772	1 ~ 3	test
1	0.00973369739949703	1 ~ 3	train
0.975124378109453	0.0962763810995966	1 ~ 3	test
0.99749373433584	0.0155859803780913	1 ~ 3	train
0.972636815920398	0.0776115003391169	1 ~ 3	test
0.99626400996264	0.0331407152116299	1 ~ 4	train
0.977329974811083	0.0577396522276103	1 ~ 4	test
0.998754669987547	0.0063741048797965	1 ~ 4	train
0.987405541561713	0.0270112468861043	1 ~ 4	test
1	0.00146165455225855	1 ~ 4	train
0.98992443324937	0.0462766706477851	1 ~ 4	test
0.99874843554443	0.00358971953392029	1 ~ 4	train
0.987531172069825	0.0355388476513326	1 ~ 4	test
1	0.00146461604163051	1 ~ 4	train
0.992518703241895	0.0343133314905572	1 ~ 4	test
1	0.00800387095659971	1 ~ 4	train
0.980049875311721	0.0623016861500219	1 ~ 4	test
1	0.00737219722941518	1 ~ 4	train
0.987562189054726	0.0541086940502282	1 ~ 4	test
1	0.00340048875659704	1 ~ 4	train
0.995024875621891	0.0189530813324382	1 ~ 4	test
0.99874686716792	0.00989412982016802	1 ~ 4	train
0.987562189054726	0.0320048150606453	1 ~ 4	test
1	0.00471795117482543	1 ~ 5	train
0.992443324937028	0.0494441103655845	1 ~ 5	test
1	0.00801878422498703	1 ~ 5	train
0.979848866498741	0.0605767434462905	1 ~ 5	test
0.998754669987547	0.0156658533960581	1 ~ 5	train
0.987405541561713	0.0716092851944268	1 ~ 5	test
1	0.000845250324346125	1 ~ 5	train
0.997506234413965	0.00409035531920381	1 ~ 5	test
1	0.00430861581116915	1 ~ 5	train
0.982543640897756	0.0652437165378842	1 ~ 5	test
1	0.00179705850314349	1 ~ 5	train
0.980049875311721	0.0575003426783951	1 ~ 5	test
1	0.00311407796107233	1 ~ 5	train
0.990049751243781	0.0296684635337442	1 ~ 5	test
1	0.0025584464892745	1 ~ 5	train
0.992537313432836	0.0175450507202186	1 ~ 5	test
1	0.00233875541016459	1 ~ 5	train
0.980099502487562	0.0634252936579287	1 ~ 5	test
1	0.0034348564222455	1 ~ 6	train
0.997481108312343	0.0127300494350493	1 ~ 6	test
1	0.00493015814572573	1 ~ 6	train
0.997481108312343	0.014929299330106	1 ~ 6	test
1	0.00137211196124554	1 ~ 6	train
0.994962216624685	0.0216486066929065	1 ~ 6	test
1	0.000848386029247195	1 ~ 6	train
0.997506234413965	0.0112956961032978	1 ~ 6	test
1	0.00111258064862341	1 ~ 6	train
0.987531172069825	0.0255600944146863	1 ~ 6	test
1	0.00396114634349942	1 ~ 6	train
0.987531172069825	0.0346574770286679	1 ~ 6	test
1	0.000619568454567343	1 ~ 6	train
0.997512437810945	0.0137134713062551	1 ~ 6	test
1	0.00566661544144154	1 ~ 6	train
0.987562189054726	0.0340550498985976	1 ~ 6	test
1	0.00180108065251261	1 ~ 6	train
0.995024875621891	0.00998616944125388	1 ~ 6	test
0.998754669987547	0.00368502316996455	1 ~ 7	train
0.987405541561713	0.0390649829059839	1 ~ 7	test
1	0.00496070412918925	1 ~ 7	train
0.997481108312343	0.0118005459662527	1 ~ 7	test
1	0.0030792560428381	1 ~ 7	train
0.98992443324937	0.0365197509527206	1 ~ 7	test
1	0.00581508968025446	1 ~ 7	train
0.977556109725686	0.0699677964621515	1 ~ 7	test
1	0.000639467209111899	1 ~ 7	train
0.985037406483791	0.0366400230675481	1 ~ 7	test
1	0.000915235723368824	1 ~ 7	train
0.992518703241895	0.014188042748674	1 ~ 7	test
1	0.000715031404979527	1 ~ 7	train
0.990049751243781	0.0100756542000454	1 ~ 7	test
1	0.0013299121055752	1 ~ 7	train
0.990049751243781	0.028352725996956	1 ~ 7	test
1	0.00129638181533664	1 ~ 7	train
0.995024875621891	0.0171098153597995	1 ~ 7	test
1	0.000618649879470468	1 ~ 8	train
0.997481108312343	0.0070409633917734	1 ~ 8	test
1	0.00260624126531184	1 ~ 8	train
0.98992443324937	0.0367008987814188	1 ~ 8	test
0.998754669987547	0.00140781758818775	1 ~ 8	train
0.98992443324937	0.0584703164640814	1 ~ 8	test
1	0.000816295039840043	1 ~ 8	train
0.99002493765586	0.0315013338928111	1 ~ 8	test
1	0.000838033098261803	1 ~ 8	train
1	0.00599895552568341	1 ~ 8	test
1	0.00110326719004661	1 ~ 8	train
0.992518703241895	0.0172007670404128	1 ~ 8	test
1	0.00108488486148417	1 ~ 8	train
0.990049751243781	0.0240675420266825	1 ~ 8	test
1	0.00211270153522491	1 ~ 8	train
0.990049751243781	0.0255074583692476	1 ~ 8	test
1	0.000698593386914581	1 ~ 8	train
0.997512437810945	0.00703057723439997	1 ~ 8	test
1	0.00186708231922239	1 ~ 9	train
0.98992443324937	0.0273661630926654	1 ~ 9	test
1	0.000874150544404984	1 ~ 9	train
1	0.00134833093034104	1 ~ 9	test
0.998754669987547	0.00729631446301937	1 ~ 9	train
0.997481108312343	0.0277747558429837	1 ~ 9	test
1	0.00132753350771964	1 ~ 9	train
0.99002493765586	0.0141517395590199	1 ~ 9	test
1	0.00195188692305237	1 ~ 9	train
0.992518703241895	0.0288847216634167	1 ~ 9	test
1	0.000783625990152359	1 ~ 9	train
0.992518703241895	0.0236826224463584	1 ~ 9	test
1	0.000905422260984778	1 ~ 9	train
0.997512437810945	0.0041233537660446	1 ~ 9	test
1	0.00362723763100803	1 ~ 9	train
0.985074626865672	0.0355834735310054	1 ~ 9	test
1	0.000636688841041178	1 ~ 9	train
0.997512437810945	0.00853154673495737	1 ~ 9	test
1	0.00196252507157624	1 ~ 10	train
0.994962216624685	0.01785022666445	1 ~ 10	test
0.98879202988792	0.00242003239691257	1 ~ 10	train
0.994962216624685	0.0170348943211138	1 ~ 10	test
1	0.000523266091477126	1 ~ 10	train
0.994962216624685	0.00967061863048002	1 ~ 10	test
1	0.00053969636792317	1 ~ 10	train
0.99501246882793	0.0127595227168968	1 ~ 10	test
1	0.00154596916399896	1 ~ 10	train
0.99002493765586	0.0244648169667926	1 ~ 10	test
1	0.000760142283979803	1 ~ 10	train
0.997506234413965	0.010520411187008	1 ~ 10	test
1	0.000680916593410075	1 ~ 10	train
0.995024875621891	0.00825556850832072	1 ~ 10	test
1	0.00154347356874496	1 ~ 10	train
0.997512437810945	0.00504587748728227	1 ~ 10	test
1	0.000552107230760157	1 ~ 10	train
0.992537313432836	0.0171723562744774	1 ~ 10	test
1	0.00274632754735649	1 ~ 11	train
0.997481108312343	0.0133753468398936	1 ~ 11	test
1	0.000770734855905175	1 ~ 11	train
1	0.00535325107921381	1 ~ 11	test
1	0.000701728102285415	1 ~ 11	train
0.994962216624685	0.0120450393587817	1 ~ 11	test
1	0.000619039754383266	1 ~ 11	train
0.99501246882793	0.0079873915448843	1 ~ 11	test
1	0.00199365825392306	1 ~ 11	train
0.997506234413965	0.0136156688065967	1 ~ 11	test
1	0.00735856872051954	1 ~ 11	train
0.985037406483791	0.0503912337590009	1 ~ 11	test
1	0.000464712065877393	1 ~ 11	train
0.995024875621891	0.0101765551112294	1 ~ 11	test
1	0.00142459745984524	1 ~ 11	train
0.997512437810945	0.00790736902199569	1 ~ 11	test
1	0.000719126721378416	1 ~ 11	train
0.995024875621891	0.0126690710050752	1 ~ 11	test
1	0.00285678473301232	1 ~ 12	train
0.997481108312343	0.00785578816430643	1 ~ 12	test
1	0.00115964666474611	1 ~ 12	train
1	0.00330603978363797	1 ~ 12	test
1	0.00571611989289522	1 ~ 12	train
0.994962216624685	0.0170846924884245	1 ~ 12	test
1	0.000812186161056161	1 ~ 12	train
0.99501246882793	0.0218755052661436	1 ~ 12	test
1	0.000439743103925139	1 ~ 12	train
0.997506234413965	0.0112534167790727	1 ~ 12	test
1	0.000519633060321212	1 ~ 12	train
0.997506234413965	0.00456445868112496	1 ~ 12	test
1	0.000696803268510848	1 ~ 12	train
0.995024875621891	0.00710231792400009	1 ~ 12	test
1	0.000969757616985589	1 ~ 12	train
0.992537313432836	0.0165861290093744	1 ~ 12	test
1	0.000494532287120819	1 ~ 12	train
0.997512437810945	0.00587634950388747	1 ~ 12	test
1	0.00134143943432719	1 ~ 13	train
0.997481108312343	0.00690280843991786	1 ~ 13	test
1	0.000996264046989381	1 ~ 13	train
0.997481108312343	0.0150523536285618	1 ~ 13	test
1	0.000839732412714511	1 ~ 13	train
0.997481108312343	0.00822132331086323	1 ~ 13	test
1	0.000443868921138346	1 ~ 13	train
0.992518703241895	0.0121338553079113	1 ~ 13	test
1	0.000339471356710419	1 ~ 13	train
0.992518703241895	0.00972094518565427	1 ~ 13	test
1	0.000435629655839875	1 ~ 13	train
0.99002493765586	0.0190458413608212	1 ~ 13	test
1	0.000340618076734245	1 ~ 13	train
1	0.0040212392268586	1 ~ 13	test
1	0.000401886849431321	1 ~ 13	train
1	0.00162582892680803	1 ~ 13	test
1	0.00063641561428085	1 ~ 13	train
0.997512437810945	0.00661652033450082	1 ~ 13	test
1	0.0014992393553257	1 ~ 14	train
0.994962216624685	0.00749527422885876	1 ~ 14	test
1	0.0016419809544459	1 ~ 14	train
0.997481108312343	0.00984002332552336	1 ~ 14	test
1	0.00160550442524254	1 ~ 14	train
0.992443324937028	0.0122902959847124	1 ~ 14	test
1	0.000543345115147531	1 ~ 14	train
0.99501246882793	0.0180735916612321	1 ~ 14	test
1	0.000797890359535813	1 ~ 14	train
1	0.00730946401017718	1 ~ 14	test
1	0.000495518441312015	1 ~ 14	train
0.99501246882793	0.0153296264810706	1 ~ 14	test
1	0.000430277141276747	1 ~ 14	train
1	0.00104407361286576	1 ~ 14	test
1	0.000648984219878912	1 ~ 14	train
0.992537313432836	0.011643997020974	1 ~ 14	test
1	0.00113250082358718	1 ~ 14	train
0.997512437810945	0.00788339577538863	1 ~ 14	test
1	0.000836489023640752	1 ~ 15	train
0.992443324937028	0.011196631268831	1 ~ 15	test
1	0.000412287743529305	1 ~ 15	train
0.994962216624685	0.0125429432955571	1 ~ 15	test
1	0.000567640701774508	1 ~ 15	train
1	0.00252551506855525	1 ~ 15	test
1	0.00055475061526522	1 ~ 15	train
1	0.00406401374821144	1 ~ 15	test
1	0.000329247035551816	1 ~ 15	train
0.997506234413965	0.00786954467159831	1 ~ 15	test
1	0.000782743794843554	1 ~ 15	train
0.992518703241895	0.020225576170742	1 ~ 15	test
1	0.000521004374604672	1 ~ 15	train
0.997512437810945	0.00459230219130404	1 ~ 15	test
1	0.000349590613041073	1 ~ 15	train
0.995024875621891	0.00719200301095952	1 ~ 15	test
1	0.000513715203851461	1 ~ 15	train
0.997512437810945	0.00397533605246281	1 ~ 15	test
1	0.000457295624073595	1 ~ 16	train
1	0.0023587440373376	1 ~ 16	test
1	0.00298889097757638	1 ~ 16	train
0.994962216624685	0.00974038400454447	1 ~ 16	test
1	0.00219738879241049	1 ~ 16	train
0.997481108312343	0.0158590196515433	1 ~ 16	test
1	0.000449463987024501	1 ~ 16	train
0.997506234413965	0.00484930517595785	1 ~ 16	test
1	0.000485770811792463	1 ~ 16	train
1	0.00208386376325507	1 ~ 16	test
1	0.000558745232410729	1 ~ 16	train
0.99501246882793	0.0106892227369826	1 ~ 16	test
1	0.000510704354383051	1 ~ 16	train
0.997512437810945	0.00751507787426817	1 ~ 16	test
1	0.000533273268956691	1 ~ 16	train
0.997512437810945	0.00382693854626268	1 ~ 16	test
1	0.000300688785500824	1 ~ 16	train
0.992537313432836	0.0145273057343729	1 ~ 16	test
1	0.000652315327897668	1 ~ 17	train
0.997481108312343	0.00598768472264055	1 ~ 17	test
1	0.000968410342466086	1 ~ 17	train
1	0.00375571484619286	1 ~ 17	test
1	0.00173305731732398	1 ~ 17	train
0.997481108312343	0.00825218530371785	1 ~ 17	test
1	0.000465899327537045	1 ~ 17	train
0.99501246882793	0.00668219029902275	1 ~ 17	test
1	0.000476234883535653	1 ~ 17	train
1	0.00280992239713527	1 ~ 17	test
1	0.000432957574957982	1 ~ 17	train
0.99501246882793	0.0130272896878523	1 ~ 17	test
1	0.000431502441642806	1 ~ 17	train
0.995024875621891	0.0154516558130126	1 ~ 17	test
1	0.00262705259956419	1 ~ 17	train
0.997512437810945	0.0129755495043355	1 ~ 17	test
1	0.000345215812558308	1 ~ 17	train
1	0.0018357157947321	1 ~ 17	test
1	0.000707050843629986	1 ~ 18	train
1	0.00179428512637969	1 ~ 18	test
1	0.000762849522288889	1 ~ 18	train
1	0.00133760634344071	1 ~ 18	test
1	0.000263054185779765	1 ~ 18	train
1	0.000568999792449176	1 ~ 18	test
1	0.000568983261473477	1 ~ 18	train
0.992518703241895	0.00985802908617188	1 ~ 18	test
1	0.000361070589860901	1 ~ 18	train
1	0.00208726699909221	1 ~ 18	test
1	0.000216676126001403	1 ~ 18	train
1	0.00116594778664876	1 ~ 18	test
1	0.000343983876518905	1 ~ 18	train
0.997512437810945	0.00939771042576467	1 ~ 18	test
1	0.000237639920669608	1 ~ 18	train
1	0.00370979084982537	1 ~ 18	test
1	0.00051531579811126	1 ~ 18	train
1	0.00198148539202521	1 ~ 18	test
1	0.000588107330258936	1 ~ 19	train
1	0.00177954688842874	1 ~ 19	test
1	0.000572593882679939	1 ~ 19	train
1	0.0028327244144748	1 ~ 19	test
1	0.000971831672359258	1 ~ 19	train
1	0.00359782297164202	1 ~ 19	test
1	0.000474009342724457	1 ~ 19	train
1	0.00215625614964665	1 ~ 19	test
1	0.000397691386751831	1 ~ 19	train
1	0.00178948580723954	1 ~ 19	test
1	0.000604798726271838	1 ~ 19	train
0.997506234413965	0.00567806204508088	1 ~ 19	test
1	0.000455532426713035	1 ~ 19	train
1	0.00196348920580931	1 ~ 19	test
1	0.000307088455883786	1 ~ 19	train
1	0.00142837860694272	1 ~ 19	test
1	0.00063111778581515	1 ~ 19	train
1	0.00251535561255878	1 ~ 19	test
1	0.00109518610406667	1 ~ 20	train
1	0.00231233723752666	1 ~ 20	test
1	0.000601050327531993	1 ~ 20	train
1	0.00148970370355528	1 ~ 20	test
1	0.00102588103618473	1 ~ 20	train
0.997481108312343	0.00812402386509348	1 ~ 20	test
1	0.00053702195873484	1 ~ 20	train
1	0.00169136459226138	1 ~ 20	test
1	0.000290183932520449	1 ~ 20	train
0.997506234413965	0.00238160476728808	1 ~ 20	test
1	0.000741073687095195	1 ~ 20	train
1	0.00177309506143501	1 ~ 20	test
1	0.000518072338309139	1 ~ 20	train
0.997512437810945	0.00523326786824327	1 ~ 20	test
1	0.000391455221688375	1 ~ 20	train
0.997512437810945	0.00546535419634893	1 ~ 20	test
1	0.000415731949033216	1 ~ 20	train
0.997512437810945	0.0120904112496646	1 ~ 20	test
1	0.000323896470945328	Complete	train
1	0.00102517300547333	Complete	test
1	0.000226184129132889	Complete	train
1	0.0013232526180218	Complete	test
1	0.000245805364102125	Complete	train
1	0.000547422168892808	Complete	test
1	0.000199607195099816	Complete	train
1	0.000528015457302899	Complete	test
1	0.000182729418156669	Complete	train
0.997506234413965	0.00251307607318267	Complete	test
1	0.000288143230136484	Complete	train
1	0.00085020023107063	Complete	test
1	0.000205096293939278	Complete	train
1	0.00108992527384544	Complete	test
1	0.000166943660588004	Complete	train
1	0.000635364167283114	Complete	test
1	0.000234662569710054	Complete	train
1	0.00102624836508767	Complete	test
