## Supplementary Data 8 for "Intra-genomic genes-to-genes correlation enables bacterial genome representation": EC_start_at_1_end_at_50_increasement_10.csv

acc	loss	input	set
0.158156911581569	1.7917594909668	0	train
0.16624685138539	1.7917594909668	0	test
0.148194271481943	1.7917594909668	0	train
0.16624685138539	1.7917594909668	0	test
0.158156911581569	1.7917594909668	0	train
0.16624685138539	1.7917594909668	0	test
0.166458072590738	1.79196083545685	0	train
0.167082294264339	1.78911747932434	0	test
0.151439299123905	1.79174745082855	0	train
0.164588528678304	1.78497180938721	0	test
0.167709637046308	1.7914559841156	0	train
0.167082294264339	1.78953926563263	0	test
0.167919799498747	1.7927314043045	0	train
0.166666666666667	1.79011843204498	0	test
0.167919799498747	1.79127085208893	0	train
0.166666666666667	1.79017009735107	0	test
0.165413533834586	1.79192471504211	0	train
0.166666666666667	1.7891190290451	0	test
1	0.00157983507961035	1	train
0.997481108312343	0.00440323233488016	1	test
1	0.00127285090275109	1	train
1	0.00143113579542842	1	test
1	0.000911856419406831	1	train
1	0.00327228728565387	1	test
1	0.00056865019723773	1	train
0.99501246882793	0.0104568188784469	1	test
1	0.0047997385263443	1	train
0.99002493765586	0.0275788399158046	1	test
1	0.000415389979025349	1	train
0.992518703241895	0.0121600788610522	1	test
1	0.00876418966799974	1	train
0.990049751243781	0.0301434102933854	1	test
1	0.000593103584833443	1	train
0.995024875621891	0.00757451757626768	1	test
1	0.000845763308461756	1	train
0.992537313432836	0.0189115894025235	1	test
1	0.00115525955334306	1 ~ 20	train
1	0.00264967711700592	1 ~ 20	test
1	0.000659624929539859	1 ~ 20	train
1	0.00118958140956238	1 ~ 20	test
1	0.000729009509086609	1 ~ 20	train
0.997481108312343	0.0062451547710225	1 ~ 20	test
1	0.000454808789072558	1 ~ 20	train
1	0.00399438754211587	1 ~ 20	test
1	0.00110114843118936	1 ~ 20	train
1	0.00499369266035501	1 ~ 20	test
1	0.000383550039259717	1 ~ 20	train
1	0.00404757855274056	1 ~ 20	test
1	0.00116223725490272	1 ~ 20	train
0.995024875621891	0.0145496835524682	1 ~ 20	test
1	0.000536230043508112	1 ~ 20	train
1	0.00129973705625162	1 ~ 20	test
1	0.000234190403716639	1 ~ 20	train
0.995024875621891	0.0158219971563085	1 ~ 20	test
1	0.000777865876443684	1 ~ 30	train
1	0.00279624067479745	1 ~ 30	test
1	0.000726771249901503	1 ~ 30	train
1	0.00181957613676786	1 ~ 30	test
1	0.000800291309133172	1 ~ 30	train
0.997481108312343	0.00488572308677249	1 ~ 30	test
1	0.000363675877451897	1 ~ 30	train
1	0.00151709208294051	1 ~ 30	test
1	0.00042989818030037	1 ~ 30	train
1	0.00299188611388672	1 ~ 30	test
1	0.000434657413279638	1 ~ 30	train
1	0.00198947398239397	1 ~ 30	test
1	0.000363495724741369	1 ~ 30	train
0.997512437810945	0.00301068592689262	1 ~ 30	test
1	0.000432391680078581	1 ~ 30	train
1	0.000881801322975662	1 ~ 30	test
1	0.000362510822014883	1 ~ 30	train
0.995024875621891	0.0108381949132308	1 ~ 30	test
1	0.00037403212627396	1 ~ 40	train
1	0.00213857091148384	1 ~ 40	test
1	0.00037296544178389	1 ~ 40	train
1	0.00465487662586384	1 ~ 40	test
1	0.00070712756132707	1 ~ 40	train
0.997481108312343	0.00902778629097156	1 ~ 40	test
1	0.000337646604748443	1 ~ 40	train
0.99501246882793	0.005748850874852	1 ~ 40	test
1	0.000438136165030301	1 ~ 40	train
1	0.00122753103587456	1 ~ 40	test
1	0.000357989745680243	1 ~ 40	train
0.99501246882793	0.00738155880317208	1 ~ 40	test
1	0.000652481743600219	1 ~ 40	train
0.997512437810945	0.00326553678605705	1 ~ 40	test
1	0.000363606872269884	1 ~ 40	train
0.997512437810945	0.00332278964633588	1 ~ 40	test
1	0.000292218552203849	1 ~ 40	train
1	0.00164025912181387	1 ~ 40	test
1	0.000312576594296843	1 ~ 50	train
1	0.00115767681563739	1 ~ 50	test
1	0.000665099709294736	1 ~ 50	train
1	0.00457294448278844	1 ~ 50	test
1	0.000376069860067219	1 ~ 50	train
1	0.001857606228441	1 ~ 50	test
1	0.000483115145470947	1 ~ 50	train
1	0.000994069942316855	1 ~ 50	test
1	0.000954085786361247	1 ~ 50	train
0.99501246882793	0.0137840103881899	1 ~ 50	test
1	0.000371408008504659	1 ~ 50	train
0.99501246882793	0.0062336116519873	1 ~ 50	test
1	0.000291886739432812	1 ~ 50	train
1	0.000993198963260511	1 ~ 50	test
1	0.000287284958176315	1 ~ 50	train
0.995024875621891	0.00832037356776709	1 ~ 50	test
1	0.000402033736463636	1 ~ 50	train
1	0.00126516010932392	1 ~ 50	test
1	0.000289238640107214	Complete	train
1	0.000997422786895186	Complete	test
1	0.000253537262324244	Complete	train
1	0.0019732395230676	Complete	test
1	0.000159709845320322	Complete	train
1	0.000506311531353276	Complete	test
1	0.00037114042788744	Complete	train
1	0.000797795413291169	Complete	test
1	0.000229859753744677	Complete	train
1	0.00064736369640741	Complete	test
1	0.000178813614184037	Complete	train
1	0.00123080971752643	Complete	test
1	0.000254899729043245	Complete	train
1	0.00145224087318638	Complete	test
1	0.000141303651616909	Complete	train
1	0.000369021108053857	Complete	test
1	0.000280265288893133	Complete	train
1	0.00068575154618884	Complete	test
