## Supplementary Data 8 for "Intra-genomic genes-to-genes correlation enables bacterial genome representation": EC_window_length_6.csv

acc	loss	input	set
1	0.000262171641224995	Complete	train
1	0.00118484172708122	Complete	test
1	0.000330578739522025	Complete	train
1	0.000884558034158545	Complete	test
1	0.0010764793260023	Complete	train
1	0.00241899238608312	Complete	test
1	0.000152664943016134	Complete	train
0.997506234413965	0.00238350067519377	Complete	test
1	0.000340175320161507	Complete	train
1	0.00181436617276631	Complete	test
1	0.00079240114428103	Complete	train
1	0.00119083997369671	Complete	test
1	0.000358055258402601	Complete	train
1	0.000842944218311459	Complete	test
1	0.000224701521801762	Complete	train
1	0.00147740149404854	Complete	test
1	0.000429368083132431	Complete	train
1	0.00200991513556801	Complete	test
0.998754669987547	0.0172581002116203	1	train
0.987405541561713	0.0357555123046041	1	test
1	0.00349562405608594	1	train
0.98992443324937	0.0229609399684705	1	test
1	0.00153483974281698	1	train
0.994962216624685	0.0209863195195794	1	test
1	0.00154601945541799	1	train
0.977556109725686	0.0341612100590282	1	test
1	0.00135672860778868	1	train
0.99002493765586	0.0241298975277459	1	test
1	0.00160836009308696	1	train
0.99501246882793	0.0174542310822289	1	test
1	0.00131866766605526	1	train
0.992537313432836	0.021454567485489	1	test
1	0.00213229493238032	1	train
0.990049751243781	0.0479483654140495	1	test
1	0.00133990310132504	1	train
0.992537313432836	0.0357848019863013	1	test
0.998754669987547	0.0209391359239817	41 ~ 46	train
0.987405541561713	0.0663326773792505	41 ~ 46	test
0.990037359900374	0.0209339000284672	41 ~ 46	train
0.984886649874055	0.0572264497168362	41 ~ 46	test
0.99252801992528	0.0359907485544682	41 ~ 46	train
0.984886649874055	0.0395820017438382	41 ~ 46	test
1	0.00845642108470201	41 ~ 46	train
0.99002493765586	0.038388093532194	41 ~ 46	test
0.99874843554443	0.00539534306153655	41 ~ 46	train
0.992518703241895	0.0441953541132534	41 ~ 46	test
1	0.00562338437885046	41 ~ 46	train
0.99501246882793	0.0133342837201781	41 ~ 46	test
1	0.00268836109898984	41 ~ 46	train
0.990049751243781	0.028472076865728	41 ~ 46	test
0.99749373433584	0.0240259636193514	41 ~ 46	train
0.982587064676617	0.0658582111180294	41 ~ 46	test
0.99874686716792	0.00527217146009207	41 ~ 46	train
0.987562189054726	0.0340930653037503	41 ~ 46	test
0.98879202988792	0.0345718562602997	81 ~ 86	train
0.974811083123426	0.0608247173950076	81 ~ 86	test
0.99626400996264	0.0313052795827389	81 ~ 86	train
0.992443324937028	0.037234088871628	81 ~ 86	test
0.983810709838107	0.0627060085535049	81 ~ 86	train
0.979848866498741	0.0600856016390026	81 ~ 86	test
1	0.00478750001639128	81 ~ 86	train
0.99501246882793	0.0178522062857155	81 ~ 86	test
1	0.00410957168787718	81 ~ 86	train
0.99501246882793	0.0106908179091988	81 ~ 86	test
1	0.00260593835264444	81 ~ 86	train
0.99501246882793	0.0303395355418615	81 ~ 86	test
0.99874686716792	0.00930639822036028	81 ~ 86	train
0.980099502487562	0.0705755072354805	81 ~ 86	test
0.99874686716792	0.0191900003701448	81 ~ 86	train
0.977611940298508	0.0639862663578242	81 ~ 86	test
0.993734335839599	0.0270670149475336	81 ~ 86	train
0.967661691542289	0.0873561748652719	81 ~ 86	test
0.972602739726027	0.0408654883503914	121 ~ 126	train
0.964735516372796	0.100581794977188	121 ~ 126	test
0.995018679950187	0.0113357603549957	121 ~ 126	train
0.982367758186398	0.0475533502176404	121 ~ 126	test
0.986301369863014	0.0243534557521343	121 ~ 126	train
0.98992443324937	0.047096109483391	121 ~ 126	test
0.996245306633292	0.0171428397297859	121 ~ 126	train
0.99002493765586	0.0182912774329452	121 ~ 126	test
0.988735919899875	0.049988616257906	121 ~ 126	train
0.972568578553616	0.0809156739152968	121 ~ 126	test
0.993742177722153	0.0179517362266779	121 ~ 126	train
0.992518703241895	0.0197265590599272	121 ~ 126	test
0.996240601503759	0.0183869414031506	121 ~ 126	train
0.982587064676617	0.0775487829232588	121 ~ 126	test
0.99749373433584	0.0170659981667995	121 ~ 126	train
0.987562189054726	0.0337691021850333	121 ~ 126	test
1	0.00396924745291471	121 ~ 126	train
0.982587064676617	0.0404799603649735	121 ~ 126	test
0.98879202988792	0.0492330119013786	161 ~ 166	train
0.984886649874055	0.127798890229315	161 ~ 166	test
0.970112079701121	0.0869290679693222	161 ~ 166	train
0.972292191435768	0.0993451662361622	161 ~ 166	test
0.98505603985056	0.0962842330336571	161 ~ 166	train
0.979848866498741	0.0926274070516229	161 ~ 166	test
0.982478097622028	0.020917484536767	161 ~ 166	train
0.980049875311721	0.0532331505091861	161 ~ 166	test
0.982478097622028	0.0577190183103085	161 ~ 166	train
0.977556109725686	0.0984839067794383	161 ~ 166	test
0.989987484355444	0.021883575245738	161 ~ 166	train
0.982543640897756	0.0677047697950911	161 ~ 166	test
0.981203007518797	0.0904194042086601	161 ~ 166	train
0.962686567164179	0.0781889856792986	161 ~ 166	test
0.994987468671679	0.0239201970398426	161 ~ 166	train
0.975124378109453	0.110547809097625	161 ~ 166	test
0.987468671679198	0.0149073880165815	161 ~ 166	train
0.975124378109453	0.0647885549929924	161 ~ 166	test
0.990037359900374	0.014028181321919	201 ~ 206	train
0.979848866498741	0.0621679606847465	201 ~ 206	test
0.943960149439601	0.171585500240326	201 ~ 206	train
0.92191435768262	0.248809400945902	201 ~ 206	test
0.977584059775841	0.105552069842815	201 ~ 206	train
0.952141057934509	0.11557958740741	201 ~ 206	test
0.988735919899875	0.0375800728797913	201 ~ 206	train
0.980049875311721	0.109179352968931	201 ~ 206	test
0.997496871088861	0.0161360390484333	201 ~ 206	train
0.977556109725686	0.0549896304495633	201 ~ 206	test
0.978723404255319	0.0387241281569004	201 ~ 206	train
0.982543640897756	0.0508741024881601	201 ~ 206	test
0.977443609022556	0.0910966843366623	201 ~ 206	train
0.972636815920398	0.0970987348817289	201 ~ 206	test
0.978696741854637	0.0658977329730988	201 ~ 206	train
0.970149253731343	0.0881124210020062	201 ~ 206	test
0.981203007518797	0.0699204653501511	201 ~ 206	train
0.962686567164179	0.122036748565733	201 ~ 206	test
0.99626400996264	0.0155466627329588	241 ~ 246	train
0.982367758186398	0.0930881043896079	241 ~ 246	test
0.975093399750934	0.0786809176206589	241 ~ 246	train
0.982367758186398	0.0789655894041061	241 ~ 246	test
0.98879202988792	0.0457837954163551	241 ~ 246	train
0.974811083123426	0.077933058142662	241 ~ 246	test
1	0.00767715182155371	241 ~ 246	train
0.992518703241895	0.0362686107866466	241 ~ 246	test
0.984981226533166	0.0544599331915379	241 ~ 246	train
0.972568578553616	0.100738683296368	241 ~ 246	test
0.992490613266583	0.0169376898556948	241 ~ 246	train
0.997506234413965	0.00833203049842268	241 ~ 246	test
0.99874686716792	0.00667608622461557	241 ~ 246	train
0.990049751243781	0.0335915331728756	241 ~ 246	test
0.994987468671679	0.00912297982722521	241 ~ 246	train
0.995024875621891	0.0244949924759567	241 ~ 246	test
0.987468671679198	0.048581387847662	241 ~ 246	train
0.975124378109453	0.104169415519573	241 ~ 246	test
0.946450809464508	0.145579472184181	281 ~ 286	train
0.916876574307305	0.228571381419897	281 ~ 286	test
0.921544209215442	0.259856879711151	281 ~ 286	train
0.879093198992443	0.32145307213068	281 ~ 286	test
0.962640099626401	0.0644374042749405	281 ~ 286	train
0.944584382871537	0.154649991542101	281 ~ 286	test
1	0.00748364953324199	281 ~ 286	train
0.977556109725686	0.0375985334452707	281 ~ 286	test
0.97622027534418	0.0406091026961803	281 ~ 286	train
0.982543640897756	0.104253192241777	281 ~ 286	test
0.969962453066333	0.0977082699537277	281 ~ 286	train
0.965087281795511	0.104057853179984	281 ~ 286	test
0.99874686716792	0.030856154859066	281 ~ 286	train
0.985074626865672	0.0610585520393215	281 ~ 286	test
0.968671679197995	0.0865330472588539	281 ~ 286	train
0.962686567164179	0.103174625430256	281 ~ 286	test
0.99874686716792	0.0122836399823427	281 ~ 286	train
0.980099502487562	0.0717041626630817	281 ~ 286	test
0.76587795765878	0.536003947257996	321 ~ 326	train
0.785894206549118	0.398900255560875	321 ~ 326	test
0.823163138231631	0.278277784585953	321 ~ 326	train
0.81360201511335	0.315629251301289	321 ~ 326	test
0.900373599003736	0.32177808880806	321 ~ 326	train
0.876574307304786	0.326426643878222	321 ~ 326	test
0.853566958698373	0.21126914024353	321 ~ 326	train
0.865336658354115	0.233449854131322	321 ~ 326	test
0.994993742177722	0.0296057239174843	321 ~ 326	train
0.99501246882793	0.0289857842959464	321 ~ 326	test
0.994993742177722	0.00845498219132423	321 ~ 326	train
0.997506234413965	0.0106792408507317	321 ~ 326	test
0.989974937343358	0.0371963530778885	321 ~ 326	train
0.990049751243781	0.0414080171845853	321 ~ 326	test
0.981203007518797	0.0385360829532146	321 ~ 326	train
0.975124378109453	0.0551728748891037	321 ~ 326	test
0.880952380952381	0.26829206943512	321 ~ 326	train
0.880597014925373	0.194013997446746	321 ~ 326	test
0.821917808219178	0.35650360584259	361 ~ 366	train
0.843828715365239	0.392164960503578	361 ~ 366	test
0.977584059775841	0.165055856108665	361 ~ 366	train
0.964735516372796	0.113484925590456	361 ~ 366	test
0.737235367372354	0.594793021678925	361 ~ 366	train
0.775818639798489	0.53039987385273	361 ~ 366	test
0.95369211514393	0.110946632921696	361 ~ 366	train
0.937655860349127	0.167599215375958	361 ~ 366	test
0.967459324155194	0.0752971544861794	361 ~ 366	train
0.960099750623441	0.139395270869136	361 ~ 366	test
0.966207759699625	0.0526748560369015	361 ~ 366	train
0.972568578553616	0.0763919058736064	361 ~ 366	test
0.983709273182957	0.0469241179525852	361 ~ 366	train
0.995024875621891	0.0349600027315319	361 ~ 366	test
0.978696741854637	0.092246949672699	361 ~ 366	train
0.962686567164179	0.140320468286518	361 ~ 366	test
0.880952380952381	0.363251030445099	361 ~ 366	train
0.850746268656716	0.411880351603031	361 ~ 366	test
0.895392278953923	0.389815449714661	401 ~ 406	train
0.879093198992443	0.414942093193531	401 ~ 406	test
0.957658779576588	0.22860099375248	401 ~ 406	train
0.942065491183879	0.169646836817265	401 ~ 406	test
0.941469489414695	0.138592377305031	401 ~ 406	train
0.92191435768262	0.224373392760754	401 ~ 406	test
0.954943679599499	0.150380581617355	401 ~ 406	train
0.945137157107232	0.161853952333331	401 ~ 406	test
0.964956195244055	0.208076104521751	401 ~ 406	train
0.952618453865337	0.172619300149381	401 ~ 406	test
0.822277847309136	0.574995398521423	401 ~ 406	train
0.812967581047382	0.546042262762785	401 ~ 406	test
0.902255639097744	0.251385271549225	401 ~ 406	train
0.880597014925373	0.207568423636258	401 ~ 406	test
0.969924812030075	0.118148028850555	401 ~ 406	train
0.967661691542289	0.0923395978286862	401 ~ 406	test
0.941102756892231	0.156794711947441	401 ~ 406	train
0.950248756218905	0.228970595449209	401 ~ 406	test
0.718555417185554	0.777915298938751	441 ~ 446	train
0.705289672544081	0.815460741519928	441 ~ 446	test
0.476961394769614	1.11711943149567	441 ~ 446	train
0.445843828715365	1.14141035079956	441 ~ 446	test
0.61519302615193	0.735639095306396	441 ~ 446	train
0.659949622166247	0.763678297400475	441 ~ 446	test
0.692115143929912	0.663454473018646	441 ~ 446	train
0.698254364089776	0.522551189363003	441 ~ 446	test
0.848560700876095	0.491628915071487	441 ~ 446	train
0.840399002493766	0.42680624788627	441 ~ 446	test
0.494367959949937	1.11350309848785	441 ~ 446	train
0.561097256857855	0.940966156497598	441 ~ 446	test
0.796992481203007	0.531139969825745	441 ~ 446	train
0.805970149253731	0.452926339581609	441 ~ 446	test
0.567669172932331	0.918066382408142	441 ~ 446	train
0.63681592039801	0.73466834127903	441 ~ 446	test
0.659147869674185	0.731332242488861	441 ~ 446	train
0.718905472636816	0.741174411773682	441 ~ 446	test
0.144458281444583	1.7917594909668	472 ~ 477	train
0.16624685138539	1.7917594909668	472 ~ 477	test
0.166874221668742	1.79175961017609	472 ~ 477	train
0.16624685138539	1.79175946116447	472 ~ 477	test
0.148194271481943	1.79175925254822	472 ~ 477	train
0.16624685138539	1.7917594909668	472 ~ 477	test
0.168961201501877	1.79159998893738	472 ~ 477	train
0.167082294264339	1.78333139419556	472 ~ 477	test
0.167709637046308	1.7913464307785	472 ~ 477	train
0.167082294264339	1.78913023471832	472 ~ 477	test
0.166458072590738	1.79437530040741	472 ~ 477	train
0.167082294264339	1.78681752681732	472 ~ 477	test
0.167919799498747	1.79208493232727	472 ~ 477	train
0.166666666666667	1.79009938240051	472 ~ 477	test
0.167919799498747	1.79151618480682	472 ~ 477	train
0.166666666666667	1.79035139083862	472 ~ 477	test
0.166666666666667	1.79235053062439	472 ~ 477	train
0.166666666666667	1.78880898952484	472 ~ 477	test
0.156911581569116	1.7917594909668	0	train
0.16624685138539	1.7917594909668	0	test
0.153175591531756	1.7917594909668	0	train
0.16624685138539	1.79175946116447	0	test
0.151930261519303	1.7917594909668	0	train
0.16624685138539	1.7917594909668	0	test
0.167709637046308	1.7902660369873	0	train
0.167082294264339	1.78612587451935	0	test
0.167709637046308	1.79423081874847	0	train
0.167082294264339	1.78561704158783	0	test
0.151439299123905	1.79226434230804	0	train
0.167082294264339	1.78939726352692	0	test
0.166666666666667	1.79131281375885	0	train
0.166666666666667	1.78614673614502	0	test
0.155388471177945	1.79386460781097	0	train
0.166666666666667	1.78883330821991	0	test
0.166666666666667	1.79474747180939	0	train
0.166666666666667	1.78280339241028	0	test
