## Supplementary Data 8 for "Intra-genomic genes-to-genes correlation enables bacterial genome representation": EC_window_length_20.csv

acc	loss	input	set
1	0.000272619916358963	Complete	train
1	0.000416068687627558	Complete	test
1	0.000189842059626244	Complete	train
1	0.000690887041855603	Complete	test
1	0.000338248006301001	Complete	train
1	0.00113341525138821	Complete	test
1	0.000378064054530114	Complete	train
0.997506234413965	0.00541426952258917	Complete	test
1	0.00042539497371763	Complete	train
0.99501246882793	0.00878503071562591	Complete	test
1	0.000311321578919888	Complete	train
1	0.00231843987821776	Complete	test
1	0.000193204163224436	Complete	train
1	0.0003943152136344	Complete	test
1	0.000179061273229308	Complete	train
1	0.000499810228939168	Complete	test
1	0.000238781416555867	Complete	train
0.997512437810945	0.00257410744889057	Complete	test
1	0.000464595737867057	1	train
1	0.0014537327515427	1	test
1	0.000955206865910441	1	train
0.997481108312343	0.0102858564350754	1	test
1	0.00051510613411665	1	train
0.994962216624685	0.0164357630274026	1	test
1	0.000411843386245891	1	train
1	0.0015145584489801	1	test
1	0.000546319410204887	1	train
1	0.00579803552755038	1	test
1	0.000495428044814616	1	train
0.99501246882793	0.00816257301630685	1	test
1	0.000587211921811104	1	train
1	0.00531568896622048	1	test
1	0.00036656713928096	1	train
0.997512437810945	0.00613043771045341	1	test
1	0.000450122024631128	1	train
0.997512437810945	0.00272778539801948	1	test
1	0.00103877286892384	41 ~ 60	train
0.992443324937028	0.0193147202953696	41 ~ 60	test
1	0.00136180326808244	41 ~ 60	train
0.994962216624685	0.0160033985448536	41 ~ 60	test
1	0.0031032832339406	41 ~ 60	train
0.994962216624685	0.0200708517804742	41 ~ 60	test
1	0.000824921764433384	41 ~ 60	train
0.997506234413965	0.00509090044070035	41 ~ 60	test
1	0.00368187297135592	41 ~ 60	train
0.99002493765586	0.0158637837390415	41 ~ 60	test
1	0.000852075347211212	41 ~ 60	train
0.992518703241895	0.0261806922964752	41 ~ 60	test
1	0.000572290155105293	41 ~ 60	train
1	0.0048018435431004	41 ~ 60	test
1	0.000579796498641372	41 ~ 60	train
0.995024875621891	0.00854007529778755	41 ~ 60	test
1	0.00116172747220844	41 ~ 60	train
0.997512437810945	0.0119658769166563	41 ~ 60	test
1	0.00259331846609712	81 ~ 100	train
0.994962216624685	0.012168754969025	81 ~ 100	test
1	0.000545639253687114	81 ~ 100	train
1	0.00330053316429257	81 ~ 100	test
1	0.00322629883885384	81 ~ 100	train
0.994962216624685	0.0106226550997235	81 ~ 100	test
1	0.00146334024611861	81 ~ 100	train
1	0.00479123113764217	81 ~ 100	test
1	0.00153121643234044	81 ~ 100	train
0.987531172069825	0.0388667106235516	81 ~ 100	test
1	0.00117827253416181	81 ~ 100	train
0.997506234413965	0.0073335685490747	81 ~ 100	test
1	0.000614873191807419	81 ~ 100	train
0.997512437810945	0.00679027364894864	81 ~ 100	test
1	0.00224775122478604	81 ~ 100	train
0.990049751243781	0.0314398642571177	81 ~ 100	test
1	0.00155307084787637	81 ~ 100	train
0.995024875621891	0.0140624562714947	81 ~ 100	test
0.993773349937733	0.0183514766395092	121 ~ 140	train
0.992443324937028	0.0172854610718787	121 ~ 140	test
1	0.00193115032743663	121 ~ 140	train
0.997481108312343	0.00478499988093972	121 ~ 140	test
1	0.00356770446524024	121 ~ 140	train
0.997481108312343	0.00714458953007124	121 ~ 140	test
1	0.00483520422130823	121 ~ 140	train
0.987531172069825	0.0524701538495719	121 ~ 140	test
0.99874843554443	0.0150278760120273	121 ~ 140	train
0.972568578553616	0.0529089859221131	121 ~ 140	test
1	0.00303821894340217	121 ~ 140	train
0.99002493765586	0.0479031938127037	121 ~ 140	test
1	0.0008639981970191	121 ~ 140	train
0.990049751243781	0.0215497092045553	121 ~ 140	test
1	0.00211987411603332	121 ~ 140	train
0.995024875621891	0.0156380872183945	121 ~ 140	test
1	0.00184941303450614	121 ~ 140	train
0.997512437810945	0.0121768064185744	121 ~ 140	test
0.998754669987547	0.00589718809351325	161 ~ 180	train
0.992443324937028	0.0174612591508776	161 ~ 180	test
1	0.00227626087144017	161 ~ 180	train
0.994962216624685	0.0114425751380622	161 ~ 180	test
0.998754669987547	0.00352954142726958	161 ~ 180	train
0.997481108312343	0.00914866017410532	161 ~ 180	test
1	0.00110681110527366	161 ~ 180	train
1	0.00319078157262993	161 ~ 180	test
1	0.00232103606685996	161 ~ 180	train
0.985037406483791	0.0259750409866683	161 ~ 180	test
1	0.00135082600172609	161 ~ 180	train
0.987531172069825	0.0298465250094523	161 ~ 180	test
1	0.000859410385601223	161 ~ 180	train
0.997512437810945	0.00503169616822561	161 ~ 180	test
1	0.00273381662555039	161 ~ 180	train
0.992537313432836	0.0279900586217991	161 ~ 180	test
1	0.000914180476684123	161 ~ 180	train
0.990049751243781	0.0212737535584893	161 ~ 180	test
0.997509339975093	0.00824562180787325	201 ~ 220	train
0.98992443324937	0.0255891238339245	201 ~ 220	test
1	0.00262449728325009	201 ~ 220	train
1	0.00474034459330142	201 ~ 220	test
0.99626400996264	0.00897157099097967	201 ~ 220	train
0.997481108312343	0.0154154974152334	201 ~ 220	test
1	0.00291342381387949	201 ~ 220	train
0.99501246882793	0.0237588899522962	201 ~ 220	test
0.989987484355444	0.0408805087208748	201 ~ 220	train
0.985037406483791	0.0777176879259059	201 ~ 220	test
1	0.000985643710009754	201 ~ 220	train
0.992518703241895	0.0467000743541576	201 ~ 220	test
1	0.00226636906154454	201 ~ 220	train
0.987562189054726	0.0135279382477165	201 ~ 220	test
1	0.00116034515667707	201 ~ 220	train
0.992537313432836	0.0210603019979317	201 ~ 220	test
1	0.00121627375483513	201 ~ 220	train
0.995024875621891	0.0112514161039144	201 ~ 220	test
0.998754669987547	0.0080640958622098	241 ~ 260	train
0.992443324937028	0.0213388369884342	241 ~ 260	test
0.998754669987547	0.00208347104489803	241 ~ 260	train
0.997481108312343	0.00461277221620549	241 ~ 260	test
1	0.00353808444924653	241 ~ 260	train
0.997481108312343	0.00952810002490878	241 ~ 260	test
1	0.00118413881864399	241 ~ 260	train
0.997506234413965	0.00866415039636195	241 ~ 260	test
0.993742177722153	0.0167240314185619	241 ~ 260	train
0.982543640897756	0.0437364766362407	241 ~ 260	test
0.997496871088861	0.00929978117346764	241 ~ 260	train
0.985037406483791	0.0344264190611284	241 ~ 260	test
1	0.00568243721500039	241 ~ 260	train
0.990049751243781	0.0303676683688536	241 ~ 260	test
1	0.00184138840995729	241 ~ 260	train
0.995024875621891	0.0170588430017006	241 ~ 260	test
1	0.00334772584028542	241 ~ 260	train
0.985074626865672	0.0222037322091637	241 ~ 260	test
0.997509339975093	0.0143055412918329	281 ~ 300	train
0.997481108312343	0.0210249117808416	281 ~ 300	test
1	0.00184466654900461	281 ~ 300	train
0.997481108312343	0.00404554247506894	281 ~ 300	test
0.998754669987547	0.0105349812656641	281 ~ 300	train
0.997481108312343	0.00987485749647021	281 ~ 300	test
0.997496871088861	0.00118214834947139	281 ~ 300	train
0.997506234413965	0.00660354421270313	281 ~ 300	test
1	0.00726011488586664	281 ~ 300	train
0.99002493765586	0.0400587345618987	281 ~ 300	test
1	0.00189220637548715	281 ~ 300	train
0.99501246882793	0.0159244605303684	281 ~ 300	test
1	0.00225980929099023	281 ~ 300	train
1	0.00579531150597177	281 ~ 300	test
1	0.00387169630266726	281 ~ 300	train
0.992537313432836	0.0246938529890031	281 ~ 300	test
0.99874686716792	0.00574640603736043	281 ~ 300	train
0.995024875621891	0.0187661185045727	281 ~ 300	test
0.98879202988792	0.0506683439016342	321 ~ 340	train
0.969773299748111	0.0609131292439997	321 ~ 340	test
0.99252801992528	0.0313435010612011	321 ~ 340	train
0.984886649874055	0.0596779994666576	321 ~ 340	test
0.997509339975093	0.0116345286369324	321 ~ 340	train
0.992443324937028	0.0306435553357005	321 ~ 340	test
1	0.00528332870453596	321 ~ 340	train
0.99002493765586	0.0400268228724599	321 ~ 340	test
0.996245306633292	0.0413675382733345	321 ~ 340	train
0.99501246882793	0.0555467686150223	321 ~ 340	test
1	0.0104202292859554	321 ~ 340	train
0.987531172069825	0.0830214138984957	321 ~ 340	test
1	0.00209836545400321	321 ~ 340	train
0.997512437810945	0.00702931237756275	321 ~ 340	test
1	0.00183614250272512	321 ~ 340	train
0.997512437810945	0.00933763520770299	321 ~ 340	test
1	0.00385218043811619	321 ~ 340	train
0.992537313432836	0.0221827745146584	321 ~ 340	test
0.991282689912827	0.0400966890156269	361 ~ 380	train
0.987405541561713	0.0400496977381408	361 ~ 380	test
0.993773349937733	0.0750751495361328	361 ~ 380	train
0.984886649874055	0.073178356513381	361 ~ 380	test
0.99252801992528	0.0202529802918434	361 ~ 380	train
0.987405541561713	0.038213727530092	361 ~ 380	test
1	0.00281569943763316	361 ~ 380	train
1	0.00305731782318617	361 ~ 380	test
0.996245306633292	0.0125125544145703	361 ~ 380	train
0.987531172069825	0.061573759957173	361 ~ 380	test
0.99874843554443	0.0110113937407732	361 ~ 380	train
0.980049875311721	0.0753035946749151	361 ~ 380	test
0.996240601503759	0.035939659923315	361 ~ 380	train
0.980099502487562	0.0733564671594649	361 ~ 380	test
0.99749373433584	0.0084591219201684	361 ~ 380	train
0.985074626865672	0.024464719313255	361 ~ 380	test
0.988721804511278	0.0195742454379797	361 ~ 380	train
0.985074626865672	0.0662242293095915	361 ~ 380	test
0.955168119551681	0.131495907902718	401 ~ 420	train
0.967254408060453	0.110921166837215	401 ~ 420	test
0.881693648816936	0.160496741533279	401 ~ 420	train
0.952141057934509	0.15469041839242	401 ~ 420	test
0.970112079701121	0.0529590882360935	401 ~ 420	train
0.972292191435768	0.0593927977606654	401 ~ 420	test
0.981226533166458	0.0524306148290634	401 ~ 420	train
0.967581047381546	0.106358670722693	401 ~ 420	test
0.994993742177722	0.0208948608487844	401 ~ 420	train
0.977556109725686	0.0602289413342078	401 ~ 420	test
0.982478097622028	0.0264866445213556	401 ~ 420	train
0.985037406483791	0.0568802767433226	401 ~ 420	test
0.99749373433584	0.0100364312529564	401 ~ 420	train
0.977611940298508	0.0430688645108603	401 ~ 420	test
0.994987468671679	0.00933938566595316	401 ~ 420	train
0.982587064676617	0.0597274516476318	401 ~ 420	test
0.992481203007519	0.0118737500160933	401 ~ 420	train
0.977611940298508	0.0516757347621024	401 ~ 420	test
0.613947696139477	0.85833340883255	441 ~ 460	train
0.629722921914358	0.769654110074043	441 ~ 460	test
0.816936488169365	0.5089311003685	441 ~ 460	train
0.869017632241814	0.3826604783535	441 ~ 460	test
0.784557907845579	0.565681099891663	441 ~ 460	train
0.775818639798489	0.606371939182281	441 ~ 460	test
0.886107634543179	0.258650243282318	441 ~ 460	train
0.887780548628429	0.257591715444869	441 ~ 460	test
0.807259073842303	0.482182264328003	441 ~ 460	train
0.817955112219451	0.370975379785523	441 ~ 460	test
0.7909887359199	0.490268707275391	441 ~ 460	train
0.790523690773067	0.472277444601059	441 ~ 460	test
0.605263157894737	0.865786731243134	441 ~ 460	train
0.621890547263682	0.64319862939883	441 ~ 460	test
0.933583959899749	0.15668135881424	441 ~ 460	train
0.955223880597015	0.177211108058691	441 ~ 460	test
0.906015037593985	0.158775731921196	441 ~ 460	train
0.927860696517413	0.187445431947708	441 ~ 460	test
0.63387297633873	0.86553829908371	458 ~ 477	train
0.662468513853904	0.886691212654114	458 ~ 477	test
0.240348692403487	1.6585818529129	458 ~ 477	train
0.234256926952141	1.6654292345047	458 ~ 477	test
0.523038605230386	1.09466683864594	458 ~ 477	train
0.516372795969773	1.12524077296257	458 ~ 477	test
0.705882352941177	0.77050369977951	458 ~ 477	train
0.685785536159601	0.643530991487205	458 ~ 477	test
0.640801001251564	0.908202648162842	458 ~ 477	train
0.663341645885287	0.722666663490236	458 ~ 477	test
0.481852315394243	1.01202785968781	458 ~ 477	train
0.486284289276808	0.843477427777543	458 ~ 477	test
0.18671679197995	1.7666312456131	458 ~ 477	train
0.246268656716418	1.75429747104645	458 ~ 477	test
0.621553884711779	0.807174444198608	458 ~ 477	train
0.651741293532338	0.619766859710217	458 ~ 477	test
0.616541353383459	0.942371726036072	458 ~ 477	train
0.616915422885572	0.699953513406217	458 ~ 477	test
0.174346201743462	1.7917594909668	0	train
0.16624685138539	1.7917594909668	0	test
0.165628891656289	1.79157984256744	0	train
0.168765743073048	1.79175582528114	0	test
0.148194271481943	1.79175961017609	0	train
0.16624685138539	1.79175946116447	0	test
0.166458072590738	1.79247033596039	0	train
0.164588528678304	1.78970320224762	0	test
0.145181476846058	1.79256391525269	0	train
0.167082294264339	1.78877232074738	0	test
0.166458072590738	1.79033041000366	0	train
0.167082294264339	1.78205580711365	0	test
0.167919799498747	1.79238402843475	0	train
0.166666666666667	1.7862725019455	0	test
0.166666666666667	1.79140174388885	0	train
0.166666666666667	1.78870460987091	0	test
0.167919799498747	1.79120755195618	0	train
0.166666666666667	1.78995916843414	0	test
