## Supplementary Data 8 for "Intra-genomic genes-to-genes correlation enables bacterial genome representation": LM_increasement_from_Lowest_CVL.csv

acc	loss	input	set
0.233208955223881	1.38618433475494	0	train
0.252830188679245	1.38618199030558	0	test
0.25	1.38701903820038	0	train
0.252830188679245	1.38583997885386	0	test
0.244402985074627	1.38634085655212	0	train
0.249056603773585	1.38607291380564	0	test
0.25140712945591	1.38622844219208	0	train
0.25	1.38615441322327	0	test
0.25140712945591	1.38630199432373	0	train
0.25	1.38612504800161	0	test
0.24953095684803	1.38398933410645	0	train
0.25	1.38611908753713	0	test
0.24953095684803	1.38663327693939	0	train
0.25	1.38616303602854	0	test
0.25140712945591	1.38609278202057	0	train
0.25	1.38611809412638	0	test
0.25140712945591	1.38609743118286	0	train
0.25	1.38615842660268	0	test
0.712686567164179	0.490440279245377	1072 ~ 1081	train
0.705660377358491	0.488597551981608	1072 ~ 1081	test
0.636194029850746	0.84532618522644	1072 ~ 1081	train
0.59622641509434	0.781283775965373	1072 ~ 1081	test
0.488805970149254	0.985967516899109	1072 ~ 1081	train
0.494339622641509	0.932653923829397	1072 ~ 1081	test
0.924953095684803	0.359457463026047	1072 ~ 1081	train
0.906716417910448	0.432176013787587	1072 ~ 1081	test
0.49718574108818	1.04742729663849	1072 ~ 1081	train
0.425373134328358	1.12317903836568	1072 ~ 1081	test
0.733583489681051	0.748808562755585	1072 ~ 1081	train
0.66044776119403	0.814887086550395	1072 ~ 1081	test
0.679174484052533	0.941017270088196	1072 ~ 1081	train
0.727611940298508	1.1256219347318	1072 ~ 1081	test
0.581613508442777	0.787772655487061	1072 ~ 1081	train
0.582089552238806	0.796438018480937	1072 ~ 1081	test
0.701688555347092	0.674292743206024	1072 ~ 1081	train
0.723880597014925	0.64310755332311	1072 ~ 1081	test
0.968283582089552	0.0788782015442848	1062 ~ 1081	train
0.969811320754717	0.150892262657483	1062 ~ 1081	test
0.970149253731343	0.108759269118309	1062 ~ 1081	train
0.969811320754717	0.09159889506797	1062 ~ 1081	test
0.845149253731343	0.592994511127472	1062 ~ 1081	train
0.879245283018868	0.507145514090856	1062 ~ 1081	test
0.969981238273921	0.112030915915966	1062 ~ 1081	train
0.966417910447761	0.108910926307241	1062 ~ 1081	test
0.887429643527205	0.2461316883564	1062 ~ 1081	train
0.895522388059702	0.235050757726034	1062 ~ 1081	test
0.971857410881801	0.0847203433513641	1062 ~ 1081	train
0.966417910447761	0.11922654012839	1062 ~ 1081	test
0.908067542213884	0.363585412502289	1062 ~ 1081	train
0.902985074626866	0.333951820929845	1062 ~ 1081	test
0.968105065666041	0.135130867362022	1062 ~ 1081	train
0.970149253731343	0.292125047494968	1062 ~ 1081	test
0.833020637898687	0.305061191320419	1062 ~ 1081	train
0.828358208955224	0.32480842868487	1062 ~ 1081	test
0.968283582089552	0.112857758998871	1052 ~ 1081	train
0.973584905660377	0.098035038759311	1052 ~ 1081	test
0.968283582089552	0.0672362446784973	1052 ~ 1081	train
0.977358490566038	0.0828414410352707	1052 ~ 1081	test
0.824626865671642	0.266258656978607	1052 ~ 1081	train
0.845283018867925	0.252243394653002	1052 ~ 1081	test
0.930581613508443	0.100503712892532	1052 ~ 1081	train
0.92910447761194	0.135074148575465	1052 ~ 1081	test
0.973733583489681	0.0550388693809509	1052 ~ 1081	train
0.977611940298508	0.082090108965834	1052 ~ 1081	test
0.789868667917448	0.315842807292938	1052 ~ 1081	train
0.802238805970149	0.302408983310064	1052 ~ 1081	test
0.969981238273921	0.129123449325562	1052 ~ 1081	train
0.970149253731343	0.131827267507712	1052 ~ 1081	test
0.969981238273921	0.0869815051555634	1052 ~ 1081	train
0.970149253731343	0.10797718167305	1052 ~ 1081	test
0.969981238273921	0.126371175050735	1052 ~ 1081	train
0.970149253731343	0.125407914320628	1052 ~ 1081	test
0.983208955223881	0.0194867551326752	1042 ~ 1081	train
0.973584905660377	0.0543262452508012	1042 ~ 1081	test
0.951492537313433	0.123652197420597	1042 ~ 1081	train
0.947169811320755	0.145261066655318	1042 ~ 1081	test
0.966417910447761	0.0881804451346397	1042 ~ 1081	train
0.973584905660377	0.0823397450149059	1042 ~ 1081	test
0.953095684803002	0.12750631570816	1042 ~ 1081	train
0.958955223880597	0.142037625114123	1042 ~ 1081	test
0.981238273921201	0.104056641459465	1042 ~ 1081	train
0.966417910447761	0.0846649644275506	1042 ~ 1081	test
0.98874296435272	0.0481117479503155	1042 ~ 1081	train
0.985074626865672	0.0479531114300092	1042 ~ 1081	test
0.969981238273921	0.0805113613605499	1042 ~ 1081	train
0.98134328358209	0.0543464372555415	1042 ~ 1081	test
0.932457786116323	0.148939892649651	1042 ~ 1081	train
0.936567164179104	0.223239729801814	1042 ~ 1081	test
0.75046904315197	0.328605800867081	1042 ~ 1081	train
0.753731343283582	0.338159283002218	1042 ~ 1081	test
0.988805970149254	0.0526822842657566	1032 ~ 1081	train
0.988679245283019	0.0483769259105126	1032 ~ 1081	test
0.968283582089552	0.0716002508997917	1032 ~ 1081	train
0.973584905660377	0.0862086123476426	1032 ~ 1081	test
0.986940298507463	0.0382022745907307	1032 ~ 1081	train
0.981132075471698	0.0385638754814863	1032 ~ 1081	test
0.971857410881801	0.120515458285809	1032 ~ 1081	train
0.966417910447761	0.0932185215254625	1032 ~ 1081	test
0.975609756097561	0.0362156480550766	1032 ~ 1081	train
0.98134328358209	0.0540294659634431	1032 ~ 1081	test
0.968105065666041	0.0723839551210403	1032 ~ 1081	train
0.985074626865672	0.0580410112937291	1032 ~ 1081	test
0.983114446529081	0.0202088858932257	1032 ~ 1081	train
0.970149253731343	0.112390053768953	1032 ~ 1081	test
0.981238273921201	0.0661052986979485	1032 ~ 1081	train
0.970149253731343	0.0989141451815764	1032 ~ 1081	test
0.939962476547842	0.0612488053739071	1032 ~ 1081	train
0.966417910447761	0.117517943183581	1032 ~ 1081	test
0.983208955223881	0.0318500176072121	1022 ~ 1081	train
0.981132075471698	0.0521165368457635	1022 ~ 1081	test
0.955223880597015	0.120572827756405	1022 ~ 1081	train
0.954716981132075	0.102146707475185	1022 ~ 1081	test
0.992537313432836	0.0288665294647217	1022 ~ 1081	train
0.984905660377358	0.0437125016469508	1022 ~ 1081	test
0.99249530956848	0.0195747297257185	1022 ~ 1081	train
0.992537313432836	0.0298404200002551	1022 ~ 1081	test
0.9906191369606	0.0127081060782075	1022 ~ 1081	train
0.985074626865672	0.047179289162159	1022 ~ 1081	test
0.971857410881801	0.0849734544754028	1022 ~ 1081	train
0.966417910447761	0.112549648930629	1022 ~ 1081	test
0.934333958724203	0.173800766468048	1022 ~ 1081	train
0.917910447761194	0.170425832271576	1022 ~ 1081	test
0.969981238273921	0.111420571804047	1022 ~ 1081	train
0.970149253731343	0.188756023223201	1022 ~ 1081	test
0.9906191369606	0.0167492069303989	1022 ~ 1081	train
0.992537313432836	0.0527513784666856	1022 ~ 1081	test
0.994402985074627	0.0159276109188795	1012 ~ 1081	train
0.988679245283019	0.0620313618953029	1012 ~ 1081	test
0.986940298507463	0.0384637266397476	1012 ~ 1081	train
0.988679245283019	0.0463534165173769	1012 ~ 1081	test
0.953358208955224	0.0963201522827148	1012 ~ 1081	train
0.984905660377358	0.120684397717317	1012 ~ 1081	test
0.981238273921201	0.0699915140867233	1012 ~ 1081	train
0.977611940298508	0.0906297378242016	1012 ~ 1081	test
0.984990619136961	0.0876035094261169	1012 ~ 1081	train
0.977611940298508	0.0783190516134103	1012 ~ 1081	test
0.962476547842402	0.043224859982729	1012 ~ 1081	train
0.966417910447761	0.0695684204498927	1012 ~ 1081	test
0.921200750469043	0.213585615158081	1012 ~ 1081	train
0.891791044776119	0.227025826772054	1012 ~ 1081	test
0.893058161350844	0.182988002896309	1012 ~ 1081	train
0.902985074626866	0.181909680366516	1012 ~ 1081	test
0.969981238273921	0.0702881813049316	1012 ~ 1081	train
0.955223880597015	0.117948345839977	1012 ~ 1081	test
0.979477611940298	0.0436991788446903	1002 ~ 1081	train
0.977358490566038	0.0750105393429597	1002 ~ 1081	test
0.996268656716418	0.0498160533607006	1002 ~ 1081	train
0.99622641509434	0.0222425625349085	1002 ~ 1081	test
0.949626865671642	0.16815097630024	1002 ~ 1081	train
0.954716981132075	0.116289834181468	1002 ~ 1081	test
0.98874296435272	0.0350358858704567	1002 ~ 1081	train
0.985074626865672	0.0376272940387328	1002 ~ 1081	test
0.99249530956848	0.0190675780177116	1002 ~ 1081	train
0.996268656716418	0.0169479390606284	1002 ~ 1081	test
0.968105065666041	0.123023986816406	1002 ~ 1081	train
0.970149253731343	0.110870182514191	1002 ~ 1081	test
0.99249530956848	0.0487207509577274	1002 ~ 1081	train
0.992537313432836	0.0423521262904008	1002 ~ 1081	test
0.971857410881801	0.0381848476827145	1002 ~ 1081	train
0.977611940298508	0.0975693849225839	1002 ~ 1081	test
0.99624765478424	0.0224370565265417	1002 ~ 1081	train
1	0.0226303841918707	1002 ~ 1081	test
0.983208955223881	0.0324100628495216	992 ~ 1081	train
0.984905660377358	0.0493311273554961	992 ~ 1081	test
0.970149253731343	0.110996790230274	992 ~ 1081	train
0.947169811320755	0.130989104509354	992 ~ 1081	test
0.990671641791045	0.0688277631998062	992 ~ 1081	train
0.981132075471698	0.0826415518919627	992 ~ 1081	test
0.9906191369606	0.0290143843740225	992 ~ 1081	train
0.996268656716418	0.0276595031221708	992 ~ 1081	test
0.9906191369606	0.0419909320771694	992 ~ 1081	train
1	0.0134665165096521	992 ~ 1081	test
0.977485928705441	0.0605569668114185	992 ~ 1081	train
0.985074626865672	0.056382176776727	992 ~ 1081	test
0.99812382739212	0.0126511799171567	992 ~ 1081	train
0.985074626865672	0.0346183761333426	992 ~ 1081	test
1	0.00998389720916748	992 ~ 1081	train
0.98134328358209	0.0518898759037256	992 ~ 1081	test
0.949343339587242	0.153861582279205	992 ~ 1081	train
0.921641791044776	0.245757283022006	992 ~ 1081	test
0.996268656716418	0.0183937046676874	982 ~ 1081	train
0.984905660377358	0.0618206498523553	982 ~ 1081	test
0.998134328358209	0.00863588228821754	982 ~ 1081	train
0.99622641509434	0.0228128594656785	982 ~ 1081	test
0.996268656716418	0.0110632153227925	982 ~ 1081	train
0.977358490566038	0.052608807105571	982 ~ 1081	test
0.98874296435272	0.0291984900832176	982 ~ 1081	train
1	0.0173396390552322	982 ~ 1081	test
0.975609756097561	0.0824627131223679	982 ~ 1081	train
0.977611940298508	0.0510233280559381	982 ~ 1081	test
0.981238273921201	0.0640200600028038	982 ~ 1081	train
0.966417910447761	0.0614900427560012	982 ~ 1081	test
0.99624765478424	0.0197907947003841	982 ~ 1081	train
0.988805970149254	0.0549569178062181	982 ~ 1081	test
0.99249530956848	0.0137578127905726	982 ~ 1081	train
0.985074626865672	0.0539799857263764	982 ~ 1081	test
0.99437148217636	0.0141918892040849	982 ~ 1081	train
0.985074626865672	0.0679865830267469	982 ~ 1081	test
0.977611940298508	0.0350316315889359	972 ~ 1081	train
0.962264150943396	0.0856205425225198	972 ~ 1081	test
0.996268656716418	0.0133754359558225	972 ~ 1081	train
0.984905660377358	0.0324364493911465	972 ~ 1081	test
1	0.00400374224409461	972 ~ 1081	train
0.988679245283019	0.032023093663156	972 ~ 1081	test
0.9906191369606	0.0180193297564983	972 ~ 1081	train
1	0.024431003878514	972 ~ 1081	test
0.99812382739212	0.00798904523253441	972 ~ 1081	train
0.996268656716418	0.0132977776229382	972 ~ 1081	test
0.977485928705441	0.0372515246272087	972 ~ 1081	train
0.973880597014925	0.0612745452672243	972 ~ 1081	test
0.98686679174484	0.0331644304096699	972 ~ 1081	train
0.966417910447761	0.093129934122165	972 ~ 1081	test
0.984990619136961	0.0375730283558369	972 ~ 1081	train
0.966417910447761	0.10410764751335	972 ~ 1081	test
0.99249530956848	0.0214621089398861	972 ~ 1081	train
0.98134328358209	0.0686875234047572	972 ~ 1081	test
0.986940298507463	0.0314225740730762	962 ~ 1081	train
0.984905660377358	0.0578264057015379	962 ~ 1081	test
0.994402985074627	0.0175208728760481	962 ~ 1081	train
0.981132075471698	0.0341274063102901	962 ~ 1081	test
0.996268656716418	0.0382555536925793	962 ~ 1081	train
0.992452830188679	0.0374545262505611	962 ~ 1081	test
0.98874296435272	0.0399251244962215	962 ~ 1081	train
0.988805970149254	0.0417216421725849	962 ~ 1081	test
0.99812382739212	0.0231329035013914	962 ~ 1081	train
0.996268656716418	0.0272844762851795	962 ~ 1081	test
0.99624765478424	0.00534792570397258	962 ~ 1081	train
1	0.00593558264275392	962 ~ 1081	test
0.973733583489681	0.0502761788666248	962 ~ 1081	train
0.947761194029851	0.0970054889718692	962 ~ 1081	test
0.99437148217636	0.0254416335374117	962 ~ 1081	train
0.985074626865672	0.103201505262405	962 ~ 1081	test
0.99437148217636	0.029801381751895	962 ~ 1081	train
0.98134328358209	0.0717719827468197	962 ~ 1081	test
1	0.00895374361425638	952 ~ 1081	train
0.992452830188679	0.032419401841859	952 ~ 1081	test
0.990671641791045	0.0139084896072745	952 ~ 1081	train
0.992452830188679	0.0227085798978806	952 ~ 1081	test
0.998134328358209	0.00753111625090241	952 ~ 1081	train
0.988679245283019	0.0276372611212234	952 ~ 1081	test
0.99249530956848	0.0163025297224522	952 ~ 1081	train
0.992537313432836	0.0182119024296602	952 ~ 1081	test
0.98874296435272	0.0172949470579624	952 ~ 1081	train
0.992537313432836	0.0260751054932674	952 ~ 1081	test
0.99624765478424	0.00831768941134214	952 ~ 1081	train
1	0.00417600641958416	952 ~ 1081	test
0.99812382739212	0.0105830598622561	952 ~ 1081	train
0.977611940298508	0.0713182218217601	952 ~ 1081	test
0.99624765478424	0.0240818709135056	952 ~ 1081	train
0.996268656716418	0.0401539305845896	952 ~ 1081	test
0.99812382739212	0.0101719731464982	952 ~ 1081	train
0.988805970149254	0.0291227182994286	952 ~ 1081	test
1	0.00728744361549616	942 ~ 1081	train
0.988679245283019	0.0509993790959319	942 ~ 1081	test
1	0.00218531652353704	942 ~ 1081	train
0.992452830188679	0.0229839393869042	942 ~ 1081	test
0.992537313432836	0.00949102826416492	942 ~ 1081	train
0.99622641509434	0.0212141849721471	942 ~ 1081	test
1	0.00460780551657081	942 ~ 1081	train
1	0.00276198354549706	942 ~ 1081	test
0.9906191369606	0.0358889810740948	942 ~ 1081	train
1	0.00973021409784754	942 ~ 1081	test
0.99437148217636	0.0384346581995487	942 ~ 1081	train
0.992537313432836	0.0112687189442416	942 ~ 1081	test
0.99812382739212	0.010260391049087	942 ~ 1081	train
0.985074626865672	0.0764936013147235	942 ~ 1081	test
0.99249530956848	0.0265272650867701	942 ~ 1081	train
0.977611940298508	0.10512305299441	942 ~ 1081	test
0.99624765478424	0.0232886355370283	942 ~ 1081	train
0.970149253731343	0.0803453599413236	942 ~ 1081	test
0.998134328358209	0.0122483056038618	932 ~ 1081	train
0.992452830188679	0.0168861489122113	932 ~ 1081	test
1	0.0100310780107975	932 ~ 1081	train
0.988679245283019	0.0289385887638976	932 ~ 1081	test
0.998134328358209	0.00398481963202357	932 ~ 1081	train
0.992452830188679	0.0232462193040798	932 ~ 1081	test
0.99624765478424	0.0129960989579558	932 ~ 1081	train
1	0.0112846153788269	932 ~ 1081	test
0.98686679174484	0.0277917981147766	932 ~ 1081	train
1	0.010117527252684	932 ~ 1081	test
0.99812382739212	0.0200719367712736	932 ~ 1081	train
1	0.00704451495160659	932 ~ 1081	test
0.99437148217636	0.0129904979839921	932 ~ 1081	train
0.985074626865672	0.0708355939326187	932 ~ 1081	test
0.98874296435272	0.0155945643782616	932 ~ 1081	train
0.98134328358209	0.101446283670763	932 ~ 1081	test
0.99812382739212	0.00355800939723849	932 ~ 1081	train
0.98134328358209	0.0799027898659309	932 ~ 1081	test
0.990671641791045	0.0227287095040083	922 ~ 1081	train
0.981132075471698	0.0367425605654716	922 ~ 1081	test
0.992537313432836	0.0318554043769836	922 ~ 1081	train
0.981132075471698	0.0471590099235376	922 ~ 1081	test
0.998134328358209	0.0115982601419091	922 ~ 1081	train
0.992452830188679	0.0311688388076921	922 ~ 1081	test
0.98874296435272	0.0200542248785496	922 ~ 1081	train
0.977611940298508	0.030319228147467	922 ~ 1081	test
0.99812382739212	0.0206412244588137	922 ~ 1081	train
1	0.00853776931762695	922 ~ 1081	test
0.99437148217636	0.0139277670532465	922 ~ 1081	train
1	0.00727924378588796	922 ~ 1081	test
0.99624765478424	0.0123901963233948	922 ~ 1081	train
0.985074626865672	0.05133748271813	922 ~ 1081	test
0.99624765478424	0.0209849216043949	922 ~ 1081	train
0.970149253731343	0.0814937219644586	922 ~ 1081	test
1	0.00400382280349731	922 ~ 1081	train
0.992537313432836	0.0154096477975448	922 ~ 1081	test
1	0.00546180224046111	912 ~ 1081	train
0.99622641509434	0.0104077054808537	912 ~ 1081	test
1	0.00425369711592793	912 ~ 1081	train
0.988679245283019	0.0215155243252714	912 ~ 1081	test
1	0.00399495847523212	912 ~ 1081	train
0.988679245283019	0.0158115363835047	912 ~ 1081	test
1	0.00125034165102988	912 ~ 1081	train
1	0.00383510960576435	912 ~ 1081	test
0.99812382739212	0.0073288599960506	912 ~ 1081	train
1	0.00349780994777878	912 ~ 1081	test
1	0.00331665202975273	912 ~ 1081	train
1	0.00117302088377376	912 ~ 1081	test
1	0.00453272648155689	912 ~ 1081	train
0.98134328358209	0.0754858382667104	912 ~ 1081	test
0.99437148217636	0.0127677200362086	912 ~ 1081	train
0.966417910447761	0.0874475768456856	912 ~ 1081	test
1	0.00323241949081421	912 ~ 1081	train
0.992537313432836	0.0314441938729336	912 ~ 1081	test
0.998134328358209	0.0213182680308819	902 ~ 1081	train
0.992452830188679	0.0434343526139855	902 ~ 1081	test
1	0.00168329442385584	902 ~ 1081	train
1	0.0031197452917695	902 ~ 1081	test
1	0.00558020686730742	902 ~ 1081	train
0.992452830188679	0.0176954983423154	902 ~ 1081	test
1	0.00142535439226776	902 ~ 1081	train
1	0.00332681838578234	902 ~ 1081	test
1	0.00255873962305486	902 ~ 1081	train
1	0.00504710641689599	902 ~ 1081	test
1	0.00228778901509941	902 ~ 1081	train
1	0.00352921818072597	902 ~ 1081	test
0.99812382739212	0.0116457538679242	902 ~ 1081	train
0.985074626865672	0.0653792408605417	902 ~ 1081	test
0.99812382739212	0.0110049638897181	902 ~ 1081	train
0.98134328358209	0.0348140355975678	902 ~ 1081	test
0.99437148217636	0.0092075914144516	902 ~ 1081	train
0.988805970149254	0.0252688736654818	902 ~ 1081	test
1	0.0031090306583792	892 ~ 1081	train
0.99622641509434	0.00978556298650801	892 ~ 1081	test
1	0.00859323423355818	892 ~ 1081	train
0.988679245283019	0.0392728053654234	892 ~ 1081	test
1	0.00250147096812725	892 ~ 1081	train
0.992452830188679	0.0116354043129832	892 ~ 1081	test
0.99812382739212	0.00408191466704011	892 ~ 1081	train
1	0.00226449337787926	892 ~ 1081	test
0.99812382739212	0.00395426759496331	892 ~ 1081	train
1	0.00828548722590009	892 ~ 1081	test
1	0.00662984373047948	892 ~ 1081	train
1	0.0058604742710789	892 ~ 1081	test
1	0.00320249586366117	892 ~ 1081	train
0.988805970149254	0.0602806095654766	892 ~ 1081	test
1	0.00342699349857867	892 ~ 1081	train
0.996268656716418	0.0144773638652017	892 ~ 1081	test
0.99624765478424	0.0063640084117651	892 ~ 1081	train
0.985074626865672	0.0529565862379968	892 ~ 1081	test
0.998134328358209	0.00518859690055251	882 ~ 1081	train
0.988679245283019	0.0544274961575866	882 ~ 1081	test
1	0.00291185989044607	882 ~ 1081	train
0.99622641509434	0.00934438564581797	882 ~ 1081	test
1	0.00141951174009591	882 ~ 1081	train
0.992452830188679	0.010275746579282	882 ~ 1081	test
1	0.00407089153304696	882 ~ 1081	train
1	0.00465954972120623	882 ~ 1081	test
1	0.0024238396435976	882 ~ 1081	train
1	0.00302653707331046	882 ~ 1081	test
1	0.00209599430672824	882 ~ 1081	train
1	0.00228057464119047	882 ~ 1081	test
1	0.00440877955406904	882 ~ 1081	train
0.996268656716418	0.024380065423126	882 ~ 1081	test
1	0.0130407940596342	882 ~ 1081	train
0.98134328358209	0.0546793655181924	882 ~ 1081	test
1	0.00188978656660765	882 ~ 1081	train
1	0.00758199960303803	882 ~ 1081	test
1	0.000170333398273215	Complete	train
1	0.000220111430583832	Complete	test
1	0.000205096555873752	Complete	train
1	0.000311633232437695	Complete	test
1	0.000191961007658392	Complete	train
1	0.000481781292667923	Complete	test
1	0.000177178357262164	Complete	train
1	0.000235846338910051	Complete	test
1	0.000228647098992951	Complete	train
1	0.000191293171762178	Complete	test
1	0.000321152416290715	Complete	train
1	0.00033222539544416	Complete	test
1	0.00022415786224883	Complete	train
1	0.000566567100274066	Complete	test
1	0.000443809083662927	Complete	train
1	0.000687452256291484	Complete	test
1	0.000301115156617016	Complete	train
1	0.00174167877412401	Complete	test
