## Supplementary Data 8 for "Intra-genomic genes-to-genes correlation enables bacterial genome representation": LM_start_at_1_end_at_20_increasement_1.csv

acc	loss	input	set
0.25	1.38612139225006	0	train
0.252830188679245	1.38609313964844	0	test
0.25	1.38599407672882	0	train
0.249056603773585	1.38614090283712	0	test
0.25	1.38698208332062	0	train
0.249056603773585	1.38595604896545	0	test
0.25140712945591	1.3870302438736	0	train
0.25	1.38600281874339	0	test
0.24953095684803	1.38739192485809	0	train
0.25	1.38602264722188	0	test
0.24953095684803	1.38740932941437	0	train
0.25	1.38605737686157	0	test
0.24953095684803	1.38797175884247	0	train
0.25	1.38601493835449	0	test
0.24953095684803	1.3857274055481	0	train
0.25	1.38597198327382	0	test
0.25515947467167	1.38896179199219	0	train
0.25	1.38601009051005	0	test
0.940298507462687	0.200321570038795	1	train
0.935849056603774	0.165489137172699	1	test
0.94589552238806	0.152429133653641	1	train
0.943396226415094	0.14879701534907	1	test
0.94589552238806	0.16370490193367	1	train
0.947169811320755	0.122554363061984	1	test
0.960600375234522	0.149685114622116	1	train
0.977611940298508	0.105425991117954	1	test
0.958724202626642	0.127838954329491	1	train
0.951492537313433	0.10271343588829	1	test
0.960600375234522	0.0968327894806862	1	train
0.958955223880597	0.104004758099715	1	test
0.866791744840525	0.251383811235428	1	train
0.847014925373134	0.316031217575073	1	test
0.9906191369606	0.0707149803638458	1	train
0.973880597014925	0.197853246703744	1	test
0.906191369606004	0.129306018352509	1	train
0.873134328358209	0.229791107277075	1	test
0.962686567164179	0.102419696748257	1 ~ 2	train
0.939622641509434	0.126895412802696	1 ~ 2	test
0.947761194029851	0.111166186630726	1 ~ 2	train
0.939622641509434	0.117323825756709	1 ~ 2	test
0.955223880597015	0.1148342192173	1 ~ 2	train
0.932075471698113	0.135711987813314	1 ~ 2	test
0.885553470919325	0.175551906228065	1 ~ 2	train
0.865671641791045	0.193923726677895	1 ~ 2	test
0.915572232645403	0.185905456542969	1 ~ 2	train
0.917910447761194	0.1650693466266	1 ~ 2	test
0.906191369606004	0.147801116108894	1 ~ 2	train
0.895522388059702	0.189364728828271	1 ~ 2	test
0.98686679174484	0.0513116531074047	1 ~ 2	train
0.98134328358209	0.155659597367048	1 ~ 2	test
0.881801125703565	0.154144480824471	1 ~ 2	train
0.858208955223881	0.240400766332944	1 ~ 2	test
0.943714821763602	0.148496076464653	1 ~ 2	train
0.951492537313433	0.140877717485031	1 ~ 2	test
0.966417910447761	0.0798038020730019	1 ~ 3	train
0.958490566037736	0.110122608641783	1 ~ 3	test
0.949626865671642	0.0984906107187271	1 ~ 3	train
0.954716981132075	0.104269561668237	1 ~ 3	test
0.94589552238806	0.0478863641619682	1 ~ 3	train
0.977358490566038	0.0800273070732753	1 ~ 3	test
0.932457786116323	0.120571494102478	1 ~ 3	train
0.92910447761194	0.151813368002574	1 ~ 3	test
0.924953095684803	0.165829986333847	1 ~ 3	train
0.92910447761194	0.132123579581579	1 ~ 3	test
0.975609756097561	0.0778843611478806	1 ~ 3	train
0.98134328358209	0.0624890097727378	1 ~ 3	test
0.956848030018762	0.0881595760583878	1 ~ 3	train
0.955223880597015	0.146095524231593	1 ~ 3	test
0.9906191369606	0.028232641518116	1 ~ 3	train
0.98134328358209	0.072707432632645	1 ~ 3	test
0.958724202626642	0.0920768231153488	1 ~ 3	train
0.947761194029851	0.127228755503893	1 ~ 3	test
0.986940298507463	0.0550953187048435	1 ~ 4	train
0.981132075471698	0.0816501049945752	1 ~ 4	test
0.919776119402985	0.162515670061111	1 ~ 4	train
0.928301886792453	0.138295320173105	1 ~ 4	test
0.960820895522388	0.0789356604218483	1 ~ 4	train
0.947169811320755	0.100845345606407	1 ~ 4	test
0.971857410881801	0.118866465985775	1 ~ 4	train
0.973880597014925	0.106354268888632	1 ~ 4	test
0.956848030018762	0.126117661595345	1 ~ 4	train
0.951492537313433	0.118689614037673	1 ~ 4	test
0.921200750469043	0.156871154904366	1 ~ 4	train
0.932835820895522	0.132593551029762	1 ~ 4	test
0.977485928705441	0.0558946691453457	1 ~ 4	train
0.962686567164179	0.133720030387243	1 ~ 4	test
0.99437148217636	0.0316196940839291	1 ~ 4	train
0.977611940298508	0.0584658645093441	1 ~ 4	test
0.951219512195122	0.0726361498236656	1 ~ 4	train
0.966417910447761	0.084217540298899	1 ~ 4	test
1	0.00594189343973994	1 ~ 5	train
0.988679245283019	0.0170357413589954	1 ~ 5	test
0.994402985074627	0.00616659037768841	1 ~ 5	train
0.99622641509434	0.0133829382248223	1 ~ 5	test
0.998134328358209	0.0174866449087858	1 ~ 5	train
0.99622641509434	0.0094651097121338	1 ~ 5	test
0.99437148217636	0.0172940026968718	1 ~ 5	train
0.992537313432836	0.0312168706829349	1 ~ 5	test
0.99812382739212	0.0029759812168777	1 ~ 5	train
0.996268656716418	0.0142052052542567	1 ~ 5	test
0.99249530956848	0.0189522616565228	1 ~ 5	train
0.988805970149254	0.0421774154528975	1 ~ 5	test
0.99812382739212	0.0178323928266764	1 ~ 5	train
0.992537313432836	0.0464094029739499	1 ~ 5	test
1	0.00940208323299885	1 ~ 5	train
0.996268656716418	0.014892961209019	1 ~ 5	test
0.99812382739212	0.0233642254024744	1 ~ 5	train
0.988805970149254	0.0233521450621386	1 ~ 5	test
0.972014925373134	0.0634558647871017	1 ~ 6	train
0.947169811320755	0.0791929066181183	1 ~ 6	test
0.998134328358209	0.0111841326579452	1 ~ 6	train
0.99622641509434	0.019084967362384	1 ~ 6	test
1	0.00308477971702814	1 ~ 6	train
1	0.00462460537285854	1 ~ 6	test
0.99437148217636	0.011595998890698	1 ~ 6	train
0.985074626865672	0.0269723245874047	1 ~ 6	test
1	0.00469875009730458	1 ~ 6	train
0.992537313432836	0.0309495343826711	1 ~ 6	test
0.99249530956848	0.023855047300458	1 ~ 6	train
0.992537313432836	0.027477767628928	1 ~ 6	test
0.99624765478424	0.0241954755038023	1 ~ 6	train
0.988805970149254	0.0222651163736979	1 ~ 6	test
1	0.0165620353072882	1 ~ 6	train
0.988805970149254	0.0257927579805255	1 ~ 6	test
0.99624765478424	0.0205760467797518	1 ~ 6	train
0.992537313432836	0.0383474913736184	1 ~ 6	test
0.996268656716418	0.0186089240014553	1 ~ 7	train
0.992452830188679	0.0212380816228688	1 ~ 7	test
1	0.00898308958858252	1 ~ 7	train
0.992452830188679	0.0207743725428979	1 ~ 7	test
0.998134328358209	0.00929800979793072	1 ~ 7	train
0.984905660377358	0.0156170888803899	1 ~ 7	test
1	0.00118857773486525	1 ~ 7	train
0.996268656716418	0.00641191878821701	1 ~ 7	test
0.99624765478424	0.0257211271673441	1 ~ 7	train
0.992537313432836	0.0385568616911769	1 ~ 7	test
0.99437148217636	0.0289021860808134	1 ~ 7	train
0.992537313432836	0.0185894366974632	1 ~ 7	test
0.99437148217636	0.0258206557482481	1 ~ 7	train
0.996268656716418	0.0140916037683686	1 ~ 7	test
0.99812382739212	0.0124616669490933	1 ~ 7	train
0.977611940298508	0.0703902567426364	1 ~ 7	test
0.99812382739212	0.00412067724391818	1 ~ 7	train
0.988805970149254	0.0206019894685596	1 ~ 7	test
0.996268656716418	0.00868326239287853	1 ~ 8	train
0.99622641509434	0.0244274243401984	1 ~ 8	test
1	0.00621842360123992	1 ~ 8	train
0.992452830188679	0.0289496627325813	1 ~ 8	test
1	0.010445773601532	1 ~ 8	train
0.99622641509434	0.0389631383586675	1 ~ 8	test
1	0.0129840644076467	1 ~ 8	train
0.992537313432836	0.0284300933902462	1 ~ 8	test
0.99812382739212	0.00276547367684543	1 ~ 8	train
1	0.00217969412915409	1 ~ 8	test
0.99624765478424	0.0309099555015564	1 ~ 8	train
0.992537313432836	0.0312373718867699	1 ~ 8	test
1	0.00631087273359299	1 ~ 8	train
0.996268656716418	0.0124277890815089	1 ~ 8	test
1	0.00778027391061187	1 ~ 8	train
0.996268656716418	0.0128631815314293	1 ~ 8	test
0.984990619136961	0.0355736240744591	1 ~ 8	train
0.985074626865672	0.0305768490458528	1 ~ 8	test
1	0.00405239360406995	1 ~ 9	train
0.992452830188679	0.0189187042415142	1 ~ 9	test
0.998134328358209	0.0100630233064294	1 ~ 9	train
0.992452830188679	0.018837851472199	1 ~ 9	test
1	0.011700383387506	1 ~ 9	train
0.992452830188679	0.0319787686069806	1 ~ 9	test
1	0.00459749670699239	1 ~ 9	train
0.996268656716418	0.00982950321243455	1 ~ 9	test
1	0.00486073503270745	1 ~ 9	train
0.996268656716418	0.0147457129011552	1 ~ 9	test
0.99624765478424	0.0251239482313395	1 ~ 9	train
0.988805970149254	0.0366189501558741	1 ~ 9	test
1	0.00802659522742033	1 ~ 9	train
0.996268656716418	0.0139165048021823	1 ~ 9	test
0.99249530956848	0.0193823706358671	1 ~ 9	train
0.988805970149254	0.0486434654643138	1 ~ 9	test
1	0.00495792040601373	1 ~ 9	train
1	0.00630694736416141	1 ~ 9	test
1	0.00286362762562931	1 ~ 10	train
0.992452830188679	0.00722609177076568	1 ~ 10	test
1	0.00425918633118272	1 ~ 10	train
1	0.00520659672717253	1 ~ 10	test
0.992537313432836	0.0304459240287542	1 ~ 10	train
0.984905660377358	0.030190646648407	1 ~ 10	test
0.9906191369606	0.0287467371672392	1 ~ 10	train
0.988805970149254	0.0438950048604359	1 ~ 10	test
1	0.00260681752115488	1 ~ 10	train
0.996268656716418	0.0167380138300359	1 ~ 10	test
1	0.0104985544458032	1 ~ 10	train
0.992537313432836	0.0354394946868221	1 ~ 10	test
1	0.00536071509122849	1 ~ 10	train
0.996268656716418	0.0116608392757674	1 ~ 10	test
0.99624765478424	0.0284245237708092	1 ~ 10	train
0.996268656716418	0.012495226226747	1 ~ 10	test
0.99624765478424	0.0283187590539455	1 ~ 10	train
0.996268656716418	0.0136742944208284	1 ~ 10	test
0.998134328358209	0.0074660824611783	1 ~ 11	train
0.99622641509434	0.00766962246658901	1 ~ 11	test
1	0.00195064209401608	1 ~ 11	train
0.99622641509434	0.00630251845965783	1 ~ 11	test
0.992537313432836	0.0187288373708725	1 ~ 11	train
0.984905660377358	0.0220783539116383	1 ~ 11	test
0.99812382739212	0.0064420853741467	1 ~ 11	train
0.992537313432836	0.0407810385804623	1 ~ 11	test
1	0.00335770985111594	1 ~ 11	train
0.992537313432836	0.0256426447692017	1 ~ 11	test
1	0.00544159533455968	1 ~ 11	train
0.992537313432836	0.00799472424356888	1 ~ 11	test
0.99812382739212	0.00267249695025384	1 ~ 11	train
1	0.00368748841962467	1 ~ 11	test
0.99812382739212	0.00160619791131467	1 ~ 11	train
1	0.00232821935787797	1 ~ 11	test
1	0.00194871239364147	1 ~ 11	train
1	0.00236543648255368	1 ~ 11	test
1	0.0018841759301722	1 ~ 12	train
1	0.00425482029095292	1 ~ 12	test
1	0.00269517116248608	1 ~ 12	train
0.99622641509434	0.00654893217142671	1 ~ 12	test
0.994402985074627	0.00734678143635392	1 ~ 12	train
0.988679245283019	0.0173070079957445	1 ~ 12	test
0.99437148217636	0.013059969060123	1 ~ 12	train
0.988805970149254	0.0391633012332022	1 ~ 12	test
0.98686679174484	0.0386026911437511	1 ~ 12	train
0.992537313432836	0.0428328759347399	1 ~ 12	test
0.99812382739212	0.0135023137554526	1 ~ 12	train
0.988805970149254	0.0432285863595704	1 ~ 12	test
1	0.00337486062198877	1 ~ 12	train
0.996268656716418	0.00748156907502562	1 ~ 12	test
0.99812382739212	0.00908137485384941	1 ~ 12	train
0.992537313432836	0.0300318637746386	1 ~ 12	test
0.99812382739212	0.00576576683670282	1 ~ 12	train
0.996268656716418	0.0185397124538819	1 ~ 12	test
1	0.00155435176566243	1 ~ 13	train
1	0.00204157187060143	1 ~ 13	test
1	0.00174069474451244	1 ~ 13	train
1	0.00447993415097396	1 ~ 13	test
1	0.00142187299206853	1 ~ 13	train
1	0.00165414138852308	1 ~ 13	test
1	0.00219827704131603	1 ~ 13	train
0.992537313432836	0.0262185308771829	1 ~ 13	test
1	0.0169263854622841	1 ~ 13	train
0.992537313432836	0.0376429674215615	1 ~ 13	test
1	0.00347838993184268	1 ~ 13	train
0.992537313432836	0.0215835656078222	1 ~ 13	test
0.99624765478424	0.0082794576883316	1 ~ 13	train
0.996268656716418	0.0118917532575627	1 ~ 13	test
0.99812382739212	0.00600733561441302	1 ~ 13	train
0.996268656716418	0.00651173021954795	1 ~ 13	test
1	0.00192090577911586	1 ~ 13	train
1	0.004148155838872	1 ~ 13	test
0.998134328358209	0.00371518149040639	1 ~ 14	train
1	0.010567389583836	1 ~ 14	test
0.994402985074627	0.00653581554070115	1 ~ 14	train
0.99622641509434	0.0156904387598236	1 ~ 14	test
0.992537313432836	0.00731825409457088	1 ~ 14	train
0.99622641509434	0.0193469705991447	1 ~ 14	test
1	0.0129658980295062	1 ~ 14	train
0.992537313432836	0.0407003533716003	1 ~ 14	test
1	0.0100390380248427	1 ~ 14	train
0.988805970149254	0.052440332636858	1 ~ 14	test
0.99812382739212	0.00296699581667781	1 ~ 14	train
0.992537313432836	0.0432304799711953	1 ~ 14	test
1	0.00181246025022119	1 ~ 14	train
1	0.00256286522683998	1 ~ 14	test
0.99812382739212	0.00544797396287322	1 ~ 14	train
1	0.00427810777910054	1 ~ 14	test
0.99437148217636	0.0257552284747362	1 ~ 14	train
0.996268656716418	0.0139946658164263	1 ~ 14	test
1	0.00298648467287421	1 ~ 15	train
0.984905660377358	0.0380777386017144	1 ~ 15	test
1	0.00302739185281098	1 ~ 15	train
0.992452830188679	0.0250249096813301	1 ~ 15	test
0.998134328358209	0.00776670873165131	1 ~ 15	train
1	0.00548120331950486	1 ~ 15	test
0.99812382739212	0.00519595621153712	1 ~ 15	train
0.992537313432836	0.050937065621838	1 ~ 15	test
1	0.00450546154752374	1 ~ 15	train
0.988805970149254	0.0388889505217473	1 ~ 15	test
0.99812382739212	0.00616702670231462	1 ~ 15	train
0.992537313432836	0.0583067547219495	1 ~ 15	test
0.99812382739212	0.00686600804328918	1 ~ 15	train
0.996268656716418	0.00617948027017216	1 ~ 15	test
0.99812382739212	0.0019077374599874	1 ~ 15	train
1	0.00162365266199534	1 ~ 15	test
0.99812382739212	0.0016310898354277	1 ~ 15	train
0.996268656716418	0.0125990872038528	1 ~ 15	test
1	0.00344429304823279	1 ~ 16	train
0.99622641509434	0.00885594861271481	1 ~ 16	test
0.998134328358209	0.00205616443417966	1 ~ 16	train
0.992452830188679	0.00858496606815606	1 ~ 16	test
1	0.00100924144499004	1 ~ 16	train
1	0.00530934659764171	1 ~ 16	test
1	0.00467078434303403	1 ~ 16	train
0.992537313432836	0.0410154972535869	1 ~ 16	test
1	0.00340991071425378	1 ~ 16	train
0.992537313432836	0.0287570126820356	1 ~ 16	test
0.99812382739212	0.0156361218541861	1 ~ 16	train
0.985074626865672	0.0442557369048397	1 ~ 16	test
0.99812382739212	0.00126554735470563	1 ~ 16	train
0.996268656716418	0.0115428765032751	1 ~ 16	test
0.99812382739212	0.00980152748525143	1 ~ 16	train
0.996268656716418	0.00894033093936741	1 ~ 16	test
1	0.00216044764965773	1 ~ 16	train
1	0.00490027833924008	1 ~ 16	test
0.996268656716418	0.014298384077847	1 ~ 17	train
0.988679245283019	0.0315430884559949	1 ~ 17	test
1	0.00138735992368311	1 ~ 17	train
1	0.00209491973510012	1 ~ 17	test
1	0.000955560128204525	1 ~ 17	train
1	0.00505843669331322	1 ~ 17	test
0.99812382739212	0.0100427027791739	1 ~ 17	train
0.988805970149254	0.0480325487442315	1 ~ 17	test
0.99812382739212	0.00766980741173029	1 ~ 17	train
0.988805970149254	0.0352517382707447	1 ~ 17	test
1	0.00746940495446324	1 ~ 17	train
0.992537313432836	0.036904935259372	1 ~ 17	test
0.99812382739212	0.00380238285288215	1 ~ 17	train
1	0.00671664159744978	1 ~ 17	test
1	0.00632158014923334	1 ~ 17	train
1	0.00532146791617076	1 ~ 17	test
0.99812382739212	0.0075681684538722	1 ~ 17	train
0.996268656716418	0.00862115210232635	1 ~ 17	test
1	0.00335850287228823	1 ~ 18	train
0.99622641509434	0.00652984205711012	1 ~ 18	test
1	0.00263866409659386	1 ~ 18	train
0.988679245283019	0.0169513062379944	1 ~ 18	test
1	0.00115099817048758	1 ~ 18	train
1	0.0037850490771234	1 ~ 18	test
1	0.00937866978347301	1 ~ 18	train
0.992537313432836	0.0373550031023721	1 ~ 18	test
1	0.00704625761136413	1 ~ 18	train
0.992537313432836	0.0345010280919572	1 ~ 18	test
0.99812382739212	0.0124746263027191	1 ~ 18	train
0.985074626865672	0.0399716262084742	1 ~ 18	test
1	0.000991873443126678	1 ~ 18	train
0.996268656716418	0.00558281335785675	1 ~ 18	test
1	0.00214574951678514	1 ~ 18	train
1	0.00132740030918891	1 ~ 18	test
1	0.00173634884413332	1 ~ 18	train
1	0.0026930517051369	1 ~ 18	test
1	0.00123643095139414	1 ~ 19	train
1	0.00291573473562797	1 ~ 19	test
0.998134328358209	0.00799908582121134	1 ~ 19	train
1	0.0113814252739151	1 ~ 19	test
1	0.00351720745675266	1 ~ 19	train
1	0.00516032458593448	1 ~ 19	test
0.99812382739212	0.00493444409221411	1 ~ 19	train
0.992537313432836	0.0425111134536564	1 ~ 19	test
1	0.0121011603623629	1 ~ 19	train
0.992537313432836	0.0539660581077139	1 ~ 19	test
0.99812382739212	0.0147263752296567	1 ~ 19	train
0.985074626865672	0.053059675420324	1 ~ 19	test
0.99812382739212	0.00465095555409789	1 ~ 19	train
0.996268656716418	0.00991809651410828	1 ~ 19	test
0.99624765478424	0.0137468110769987	1 ~ 19	train
1	0.00434139634793003	1 ~ 19	test
0.99624765478424	0.0111613031476736	1 ~ 19	train
0.996268656716418	0.0164248454384506	1 ~ 19	test
0.998134328358209	0.00995063316076994	1 ~ 20	train
1	0.00800338853150606	1 ~ 20	test
0.996268656716418	0.00318355741910636	1 ~ 20	train
1	0.008703334024176	1 ~ 20	test
1	0.00463459175080061	1 ~ 20	train
1	0.00795315066352487	1 ~ 20	test
0.99812382739212	0.0147813390940428	1 ~ 20	train
0.985074626865672	0.0488724551784495	1 ~ 20	test
0.99812382739212	0.0178870428353548	1 ~ 20	train
0.988805970149254	0.0373522477845351	1 ~ 20	test
1	0.0050332909449935	1 ~ 20	train
0.992537313432836	0.0355984546088924	1 ~ 20	test
0.99812382739212	0.00716210249811411	1 ~ 20	train
0.996268656716418	0.00610407587373629	1 ~ 20	test
1	0.000987673411145806	1 ~ 20	train
1	0.00366478489013389	1 ~ 20	test
0.99812382739212	0.00459127360954881	1 ~ 20	train
1	0.00318577885627747	1 ~ 20	test
1	0.00113945733755827	Complete	train
1	0.00126038635304819	Complete	test
1	0.000331271818140522	Complete	train
1	0.000417408087135603	Complete	test
1	0.000760615221224725	Complete	train
1	0.000891518041801949	Complete	test
1	0.000337197707267478	Complete	train
1	0.000602697866270319	Complete	test
1	0.000204997239052318	Complete	train
1	0.000555615847891507	Complete	test
1	0.000387465173844248	Complete	train
1	0.00187375498838567	Complete	test
1	0.00225918157957494	Complete	train
1	0.00253307167440653	Complete	test
1	0.000185123804840259	Complete	train
1	0.000198326417982268	Complete	test
1	0.000334908661898226	Complete	train
1	0.000861946498237861	Complete	test
