## Supplementary Data 8 for "Intra-genomic genes-to-genes correlation enables bacterial genome representation": LM_start_at_1_end_at_50_increasement_10.csv

acc	loss	input	set
0.25	1.38594329357147	0	train
0.252830188679245	1.38612504800161	0	test
0.201492537313433	1.38712108135223	0	train
0.252830188679245	1.38614555199941	0	test
0.223880597014925	1.38717114925385	0	train
0.252830188679245	1.38600639502207	0	test
0.25140712945591	1.38636302947998	0	train
0.25	1.38616279760997	0	test
0.25140712945591	1.38595080375671	0	train
0.25	1.3862050374349	0	test
0.25140712945591	1.38666379451752	0	train
0.25	1.38614594936371	0	test
0.24953095684803	1.38249206542969	0	train
0.25	1.38597532113393	0	test
0.228893058161351	1.38771653175354	0	train
0.25	1.38605137666066	0	test
0.25140712945591	1.38621854782104	0	train
0.25	1.38617873191833	0	test
0.994402985074627	0.0106160352006555	1	train
0.99622641509434	0.0222435007647922	1	test
0.994402985074627	0.00771358609199524	1	train
0.988679245283019	0.0396391443597774	1	test
1	0.0122183104977012	1	train
0.99622641509434	0.0187366297468543	1	test
0.99624765478424	0.0164461005479097	1	train
0.996268656716418	0.0142894159071147	1	test
0.99624765478424	0.0356221310794353	1	train
0.996268656716418	0.0201026642074188	1	test
0.99812382739212	0.00365562364459038	1	train
0.996268656716418	0.012272501247935	1	test
0.9906191369606	0.0283937659114599	1	train
0.985074626865672	0.0521972465018431	1	test
0.99812382739212	0.00587234413251281	1	train
1	0.00697782387336095	1	test
0.99624765478424	0.0228168629109859	1	train
1	0.00531644156823556	1	test
0.998134328358209	0.00375931081362069	1 ~ 20	train
0.988679245283019	0.027394799515605	1 ~ 20	test
0.998134328358209	0.0143306255340576	1 ~ 20	train
0.984905660377358	0.051272731119146	1 ~ 20	test
0.998134328358209	0.00324584566988051	1 ~ 20	train
0.988679245283019	0.042642525707682	1 ~ 20	test
0.99812382739212	0.00392837869003415	1 ~ 20	train
0.996268656716418	0.0139852966337154	1 ~ 20	test
0.99812382739212	0.00695717567577958	1 ~ 20	train
0.996268656716418	0.023796113828818	1 ~ 20	test
1	0.00123101507779211	1 ~ 20	train
0.996268656716418	0.0120676827888625	1 ~ 20	test
0.99624765478424	0.00946570280939341	1 ~ 20	train
0.996268656716418	0.00988436335076888	1 ~ 20	test
1	0.00275356671772897	1 ~ 20	train
1	0.00398911454249173	1 ~ 20	test
0.99624765478424	0.00889294221997261	1 ~ 20	train
0.996268656716418	0.00829621831265589	1 ~ 20	test
0.998134328358209	0.0202252939343452	1 ~ 30	train
0.988679245283019	0.041473964539667	1 ~ 30	test
1	0.0032526757568121	1 ~ 30	train
0.988679245283019	0.0461356589803472	1 ~ 30	test
1	0.001655840780586	1 ~ 30	train
0.988679245283019	0.0339296512926618	1 ~ 30	test
0.99812382739212	0.0092682596296072	1 ~ 30	train
0.996268656716418	0.0216202461160719	1 ~ 30	test
1	0.00141924945637584	1 ~ 30	train
0.996268656716418	0.0126945096611356	1 ~ 30	test
1	0.00195192755199969	1 ~ 30	train
0.996268656716418	0.0153056585501569	1 ~ 30	test
1	0.000647384498734027	1 ~ 30	train
0.996268656716418	0.0135403726017103	1 ~ 30	test
1	0.00178185175172985	1 ~ 30	train
1	0.00241387982775147	1 ~ 30	test
1	0.00245124404318631	1 ~ 30	train
1	0.00413960629763703	1 ~ 30	test
0.998134328358209	0.00756280543282628	1 ~ 40	train
0.99622641509434	0.0360819268971682	1 ~ 40	test
1	0.00269600911997259	1 ~ 40	train
0.988679245283019	0.0209819283336401	1 ~ 40	test
1	0.00794108305126429	1 ~ 40	train
0.988679245283019	0.0536315698797504	1 ~ 40	test
1	0.0023742918856442	1 ~ 40	train
0.996268656716418	0.0106639163956667	1 ~ 40	test
1	0.000922570878174156	1 ~ 40	train
0.996268656716418	0.00440001712801556	1 ~ 40	test
1	0.00279696634970605	1 ~ 40	train
0.996268656716418	0.0137191052878431	1 ~ 40	test
1	0.000994226429611444	1 ~ 40	train
0.996268656716418	0.00517238329242294	1 ~ 40	test
1	0.00303724454715848	1 ~ 40	train
0.996268656716418	0.00926213905525704	1 ~ 40	test
1	0.000791963771916926	1 ~ 40	train
1	0.00115208096879845	1 ~ 40	test
1	0.00101753266062587	1 ~ 50	train
0.99622641509434	0.0201249064023917	1 ~ 50	test
1	0.00289997784420848	1 ~ 50	train
0.992452830188679	0.0193875467715164	1 ~ 50	test
0.998134328358209	0.00375832314603031	1 ~ 50	train
0.988679245283019	0.0396911664865911	1 ~ 50	test
0.99812382739212	0.00242267432622612	1 ~ 50	train
0.996268656716418	0.014253564295359	1 ~ 50	test
0.99812382739212	0.00838156323879957	1 ~ 50	train
0.992537313432836	0.0191230198057989	1 ~ 50	test
1	0.0010914143640548	1 ~ 50	train
0.996268656716418	0.00662372952016691	1 ~ 50	test
1	0.00352887553162873	1 ~ 50	train
0.992537313432836	0.0124977708328515	1 ~ 50	test
1	0.00110013002995402	1 ~ 50	train
0.996268656716418	0.00362405298316541	1 ~ 50	test
1	0.00126741908024997	1 ~ 50	train
1	0.00416536481740574	1 ~ 50	test
1	0.000432850298238918	Complete	train
1	0.00142407182526464	Complete	test
1	0.000145951402373612	Complete	train
1	0.00053921141079627	Complete	test
1	0.000179855152964592	Complete	train
1	0.000999187342434501	Complete	test
1	0.000266479473793879	Complete	train
1	0.00046500405005645	Complete	test
1	0.000254467857303098	Complete	train
1	0.000360751815605909	Complete	test
1	0.000365430169040337	Complete	train
1	0.00031369979842566	Complete	test
1	0.000166179364896379	Complete	train
1	0.000765315645063917	Complete	test
1	0.000301346153719351	Complete	train
1	0.00105786834319588	Complete	test
1	0.000267434515990317	Complete	train
1	0.00100333548228567	Complete	test
