## Supplementary Data 8 for "Intra-genomic genes-to-genes correlation enables bacterial genome representation": LM_window_length_11.csv

acc	loss	input	set
1	0.000296742015052587	Complete	train
1	0.000762143691342014	Complete	test
1	0.00137391011230648	Complete	train
0.99622641509434	0.00378803053172305	Complete	test
1	0.000298875995213166	Complete	train
1	0.00055873915941144	Complete	test
1	0.000186911114724353	Complete	train
1	0.0010055070015369	Complete	test
1	0.00027583196060732	Complete	train
1	0.00119976443966152	Complete	test
1	0.000352455099346116	Complete	train
1	0.00065890343588156	Complete	test
1	0.000219272755202837	Complete	train
1	0.000506280523647244	Complete	test
1	0.000316959951305762	Complete	train
1	0.00038997818774078	Complete	test
1	0.000496463675517589	Complete	train
1	0.0027662399224937	Complete	test
0.998134328358209	0.00900721084326506	1	train
0.992452830188679	0.0226363245553027	1	test
0.998134328358209	0.0100276824086905	1	train
0.99622641509434	0.0182850121442849	1	test
0.998134328358209	0.0121465632691979	1	train
0.99622641509434	0.018176723504439	1	test
0.99812382739212	0.00280123995617032	1	train
0.992537313432836	0.0256588217647125	1	test
0.99624765478424	0.0138638811185956	1	train
0.988805970149254	0.0333666514294843	1	test
1	0.00195245386566967	1	train
0.996268656716418	0.0138836139036963	1	test
0.99624765478424	0.00224556913599372	1	train
0.996268656716418	0.0068626170201848	1	test
0.99624765478424	0.00452938443049788	1	train
0.988805970149254	0.0284778506029397	1	test
0.99812382739212	0.0106448512524366	1	train
0.992537313432836	0.0291870200696091	1	test
0.998134328358209	0.00726864393800497	101 ~ 111	train
0.99622641509434	0.0102270243223757	101 ~ 111	test
1	0.00628053629770875	101 ~ 111	train
0.992452830188679	0.0240133292973042	101 ~ 111	test
0.998134328358209	0.00764415552839637	101 ~ 111	train
0.99622641509434	0.0176615221425891	101 ~ 111	test
0.98686679174484	0.044657900929451	101 ~ 111	train
0.98134328358209	0.0614770036190748	101 ~ 111	test
1	0.00752766663208604	101 ~ 111	train
0.996268656716418	0.0125882052816451	101 ~ 111	test
1	0.0057630012743175	101 ~ 111	train
0.996268656716418	0.0151299443872025	101 ~ 111	test
0.984990619136961	0.0445834547281265	101 ~ 111	train
0.988805970149254	0.0469794205079476	101 ~ 111	test
0.99812382739212	0.0105991046875715	101 ~ 111	train
0.992537313432836	0.0211816265558203	101 ~ 111	test
1	0.0117267007008195	101 ~ 111	train
0.996268656716418	0.0232649858420094	101 ~ 111	test
0.996268656716418	0.0185575447976589	201 ~ 211	train
0.99622641509434	0.0125933171560367	201 ~ 211	test
1	0.00795449875295162	201 ~ 211	train
0.992452830188679	0.0162417553753282	201 ~ 211	test
0.998134328358209	0.0115821659564972	201 ~ 211	train
0.992452830188679	0.0179514597790937	201 ~ 211	test
0.99437148217636	0.0216426979750395	201 ~ 211	train
0.992537313432836	0.0237358193844557	201 ~ 211	test
0.99812382739212	0.00506477104499936	201 ~ 211	train
0.996268656716418	0.00985597353428602	201 ~ 211	test
0.99437148217636	0.0331133008003235	201 ~ 211	train
0.992537313432836	0.0286933984607458	201 ~ 211	test
1	0.00592110631987453	201 ~ 211	train
0.98134328358209	0.0525890681892633	201 ~ 211	test
0.99624765478424	0.0124729247763753	201 ~ 211	train
0.988805970149254	0.0248971212034424	201 ~ 211	test
0.99812382739212	0.0146432537585497	201 ~ 211	train
0.988805970149254	0.0449368862124781	201 ~ 211	test
0.998134328358209	0.0116053456440568	301 ~ 311	train
0.984905660377358	0.0347411760594696	301 ~ 311	test
0.972014925373134	0.057301290333271	301 ~ 311	train
0.988679245283019	0.0537212925652663	301 ~ 311	test
0.938432835820896	0.0745480135083199	301 ~ 311	train
0.928301886792453	0.0998585025469462	301 ~ 311	test
0.99624765478424	0.0254491176456213	301 ~ 311	train
0.985074626865672	0.0616912748664618	301 ~ 311	test
0.973733583489681	0.0485587455332279	301 ~ 311	train
0.977611940298508	0.0836104601621628	301 ~ 311	test
0.99249530956848	0.0274853967130184	301 ~ 311	train
0.985074626865672	0.0596072779347499	301 ~ 311	test
0.924953095684803	0.137485101819038	301 ~ 311	train
0.899253731343284	0.17903829117616	301 ~ 311	test
0.99437148217636	0.0322693400084972	301 ~ 311	train
0.988805970149254	0.0232086492081483	301 ~ 311	test
0.99249530956848	0.0279810968786478	301 ~ 311	train
0.992537313432836	0.024543311757346	301 ~ 311	test
0.957089552238806	0.104065425693989	401 ~ 411	train
0.939622641509434	0.167257371048133	401 ~ 411	test
0.990671641791045	0.0136644430458546	401 ~ 411	train
0.99622641509434	0.026592501749595	401 ~ 411	test
0.970149253731343	0.0816006138920784	401 ~ 411	train
0.962264150943396	0.104329022268454	401 ~ 411	test
0.975609756097561	0.0755590051412582	401 ~ 411	train
0.966417910447761	0.122218536833922	401 ~ 411	test
0.99437148217636	0.0226920414716005	401 ~ 411	train
0.985074626865672	0.0455004942292968	401 ~ 411	test
0.953095684803002	0.143923625349998	401 ~ 411	train
0.940298507462687	0.169195632139842	401 ~ 411	test
0.984990619136961	0.054112184792757	401 ~ 411	train
0.970149253731343	0.110049702227116	401 ~ 411	test
0.99812382739212	0.0239164922386408	401 ~ 411	train
0.988805970149254	0.0278883719195922	401 ~ 411	test
0.956848030018762	0.0786453261971474	401 ~ 411	train
0.966417910447761	0.0772271404663722	401 ~ 411	test
0.968283582089552	0.0825462341308594	501 ~ 511	train
0.973584905660377	0.0877465046942234	501 ~ 511	test
1	0.013607163913548	501 ~ 511	train
0.99622641509434	0.0327626306874057	501 ~ 511	test
0.983208955223881	0.0389711707830429	501 ~ 511	train
0.992452830188679	0.0443986871590217	501 ~ 511	test
0.98686679174484	0.028547128662467	501 ~ 511	train
0.977611940298508	0.0363060714056095	501 ~ 511	test
0.983114446529081	0.0364812985062599	501 ~ 511	train
0.970149253731343	0.0619195699691772	501 ~ 511	test
0.99249530956848	0.0224762428551912	501 ~ 511	train
0.988805970149254	0.0303024863824248	501 ~ 511	test
1	0.00243344833143055	501 ~ 511	train
1	0.00400037962632875	501 ~ 511	test
0.99437148217636	0.0112635251134634	501 ~ 511	train
0.988805970149254	0.0305372194076578	501 ~ 511	test
0.99437148217636	0.030010037124157	501 ~ 511	train
0.988805970149254	0.0458925608545542	501 ~ 511	test
1	0.00455385539680719	601 ~ 611	train
0.99622641509434	0.0081290010518084	601 ~ 611	test
0.96455223880597	0.0795397832989693	601 ~ 611	train
0.973584905660377	0.064387034624815	601 ~ 611	test
0.992537313432836	0.0228680148720741	601 ~ 611	train
1	0.0163474599830806	601 ~ 611	test
0.99812382739212	0.0065192230977118	601 ~ 611	train
0.996268656716418	0.0191990751773119	601 ~ 611	test
0.9906191369606	0.0151292532682419	601 ~ 611	train
0.988805970149254	0.0234867595136166	601 ~ 611	test
1	0.002302740002051	601 ~ 611	train
0.996268656716418	0.00777635502163321	601 ~ 611	test
0.99812382739212	0.0051553868688643	601 ~ 611	train
0.996268656716418	0.0338220776369174	601 ~ 611	test
0.99812382739212	0.0178128406405449	601 ~ 611	train
1	0.0107152379738788	601 ~ 611	test
0.99249530956848	0.0233008470386267	601 ~ 611	train
0.962686567164179	0.075865941743056	601 ~ 611	test
0.968283582089552	0.0987772718071938	701 ~ 711	train
0.943396226415094	0.138463171819846	701 ~ 711	test
0.979477611940298	0.0467597469687462	701 ~ 711	train
0.966037735849057	0.0846685046950976	701 ~ 711	test
0.98134328358209	0.069304034113884	701 ~ 711	train
0.984905660377358	0.055236312871178	701 ~ 711	test
0.983114446529081	0.0425569638609886	701 ~ 711	train
0.977611940298508	0.0664861425757408	701 ~ 711	test
0.969981238273921	0.107987202703953	701 ~ 711	train
0.992537313432836	0.043854258954525	701 ~ 711	test
0.9906191369606	0.0492983236908913	701 ~ 711	train
0.973880597014925	0.0765780980388324	701 ~ 711	test
0.99624765478424	0.0231494661420584	701 ~ 711	train
0.988805970149254	0.0674437818427881	701 ~ 711	test
0.954971857410882	0.111101001501083	701 ~ 711	train
0.951492537313433	0.134407324095567	701 ~ 711	test
0.99249530956848	0.0376761965453625	701 ~ 711	train
0.988805970149254	0.0796765362222989	701 ~ 711	test
0.970149253731343	0.0730730071663857	801 ~ 811	train
0.950943396226415	0.152193491657575	801 ~ 811	test
0.968283582089552	0.0545729249715805	801 ~ 811	train
0.969811320754717	0.120229858905077	801 ~ 811	test
0.975746268656716	0.0645276308059692	801 ~ 811	train
0.969811320754717	0.0999079284568628	801 ~ 811	test
0.896810506566604	0.211548954248428	801 ~ 811	train
0.861940298507463	0.235515798131625	801 ~ 811	test
0.936210131332083	0.100026451051235	801 ~ 811	train
0.92910447761194	0.110361223419507	801 ~ 811	test
0.99437148217636	0.0164000764489174	801 ~ 811	train
0.996268656716418	0.0171644883230329	801 ~ 811	test
0.938086303939963	0.221385225653648	801 ~ 811	train
0.947761194029851	0.194286207358042	801 ~ 811	test
0.973733583489681	0.10173549503088	801 ~ 811	train
0.977611940298508	0.0959451372424762	801 ~ 811	test
0.979362101313321	0.0604190081357956	801 ~ 811	train
0.977611940298508	0.051350557555755	801 ~ 811	test
0.98134328358209	0.0582618117332458	901 ~ 911	train
0.969811320754717	0.0926677932341893	901 ~ 911	test
0.955223880597015	0.107723981142044	901 ~ 911	train
0.962264150943396	0.0905245890220006	901 ~ 911	test
0.960820895522388	0.0850167796015739	901 ~ 911	train
0.954716981132075	0.0908676038185755	901 ~ 911	test
0.984990619136961	0.0308109112083912	901 ~ 911	train
0.977611940298508	0.0785443671047688	901 ~ 911	test
0.968105065666041	0.110496841371059	901 ~ 911	train
0.958955223880597	0.100709649423758	901 ~ 911	test
0.968105065666041	0.0992340072989464	901 ~ 911	train
0.988805970149254	0.0476637197037538	901 ~ 911	test
0.977485928705441	0.0610594153404236	901 ~ 911	train
0.98134328358209	0.065172852948308	901 ~ 911	test
0.943714821763602	0.179431185126305	901 ~ 911	train
0.914179104477612	0.171883255243301	901 ~ 911	test
0.951219512195122	0.100398384034634	901 ~ 911	train
0.973880597014925	0.0930131661395232	901 ~ 911	test
0.962686567164179	0.0861835777759552	1001 ~ 1011	train
0.973584905660377	0.0606269215544065	1001 ~ 1011	test
0.89365671641791	0.215656965970993	1001 ~ 1011	train
0.913207547169811	0.18087367216746	1001 ~ 1011	test
0.958955223880597	0.106010556221008	1001 ~ 1011	train
0.977358490566038	0.0709569714963436	1001 ~ 1011	test
0.962476547842402	0.0880715548992157	1001 ~ 1011	train
0.958955223880597	0.112850761661927	1001 ~ 1011	test
0.962476547842402	0.136711105704308	1001 ~ 1011	train
0.947761194029851	0.147186050812403	1001 ~ 1011	test
0.827392120075047	0.326988697052002	1001 ~ 1011	train
0.895522388059702	0.332030147314072	1001 ~ 1011	test
0.962476547842402	0.120094694197178	1001 ~ 1011	train
0.936567164179104	0.1678473452727	1001 ~ 1011	test
0.879924953095685	0.24041223526001	1001 ~ 1011	train
0.854477611940298	0.246521929899851	1001 ~ 1011	test
0.951219512195122	0.260849595069885	1001 ~ 1011	train
0.917910447761194	0.259614457686742	1001 ~ 1011	test
0.75	0.333165347576141	1051 ~ 1061	train
0.743396226415094	0.343865712483724	1051 ~ 1061	test
0.740671641791045	0.369503557682037	1051 ~ 1061	train
0.747169811320755	0.352321475744247	1051 ~ 1061	test
0.75	0.361906051635742	1051 ~ 1061	train
0.747169811320755	0.342765311400096	1051 ~ 1061	test
0.784240150093809	0.266940742731094	1051 ~ 1061	train
0.76865671641791	0.317587792873383	1051 ~ 1061	test
0.829268292682927	0.301370233297348	1051 ~ 1061	train
0.805970149253731	0.315741072098414	1051 ~ 1061	test
0.73921200750469	0.370853096246719	1051 ~ 1061	train
0.746268656716418	0.346030612786611	1051 ~ 1061	test
0.821763602251407	0.311770558357239	1051 ~ 1061	train
0.824626865671642	0.310501863559087	1051 ~ 1061	test
0.75984990619137	0.323441028594971	1051 ~ 1061	train
0.76865671641791	0.339925408363342	1051 ~ 1061	test
0.74859287054409	0.368994563817978	1051 ~ 1061	train
0.742537313432836	0.35807736714681	1051 ~ 1061	test
0.817164179104478	0.437156349420547	1071 ~ 1081	train
0.762264150943396	0.463527311881383	1071 ~ 1081	test
0.92910447761194	0.255019217729568	1071 ~ 1081	train
0.920754716981132	0.265582909186681	1071 ~ 1081	test
0.587686567164179	0.775731921195984	1071 ~ 1081	train
0.566037735849057	0.794506708780924	1071 ~ 1081	test
0.454033771106942	1.02198612689972	1071 ~ 1081	train
0.477611940298507	1.02065533399582	1071 ~ 1081	test
0.472795497185741	0.884342610836029	1071 ~ 1081	train
0.5	0.83569190899531	1071 ~ 1081	test
0.876172607879925	0.42581495642662	1071 ~ 1081	train
0.832089552238806	0.462494482596715	1071 ~ 1081	test
0.801125703564728	0.514677405357361	1071 ~ 1081	train
0.791044776119403	0.487402627865473	1071 ~ 1081	test
0.686679174484053	0.62475460767746	1071 ~ 1081	train
0.694029850746269	0.62726628780365	1071 ~ 1081	test
0.662288930581614	0.677023768424988	1071 ~ 1081	train
0.716417910447761	0.706162095069885	1071 ~ 1081	test
0.25	1.38667070865631	0	train
0.249056603773585	1.3860034942627	0	test
0.25	1.38654756546021	0	train
0.249056603773585	1.38615612188975	0	test
0.25	1.38680756092072	0	train
0.249056603773585	1.38610208034515	0	test
0.25140712945591	1.38642656803131	0	train
0.25	1.38614594936371	0	test
0.264540337711069	1.38619077205658	0	train
0.25	1.38595179716746	0	test
0.24953095684803	1.38606321811676	0	train
0.25	1.38617889086405	0	test
0.25140712945591	1.38648355007172	0	train
0.25	1.38619434833527	0	test
0.25140712945591	1.38704001903534	0	train
0.25	1.38612266381582	0	test
0.24953095684803	1.38589441776276	0	train
0.25	1.38584379355113	0	test
