## Supplementary Data 8 for "Intra-genomic genes-to-genes correlation enables bacterial genome representation": LM_window_length_20.csv

acc	loss	input	set
1	0.000251297286013141	Complete	train
1	0.000537975380818049	Complete	test
1	0.000280650390777737	Complete	train
1	0.00264648433464269	Complete	test
1	0.000515857944265008	Complete	train
1	0.00108087214175612	Complete	test
1	0.000208320620004088	Complete	train
1	0.000420145903869222	Complete	test
1	0.000250009179580957	Complete	train
1	0.000183922573341988	Complete	test
1	0.000297265301924199	Complete	train
1	0.000223426555749029	Complete	test
1	0.000195572749362327	Complete	train
1	0.000728624007024337	Complete	test
1	0.000212938073673286	Complete	train
1	0.00118578842375427	Complete	test
1	0.000418528594309464	Complete	train
1	0.000927543461633225	Complete	test
1	0.00251708179712296	1	train
0.992452830188679	0.0325891518732533	1	test
1	0.0106434235349298	1	train
0.992452830188679	0.0515357206265132	1	test
1	0.00501735368743539	1	train
0.992452830188679	0.0288791471393779	1	test
1	0.00106687285006046	1	train
1	0.000776698618816833	1	test
0.99812382739212	0.00408219918608665	1	train
1	0.00411928064810733	1	test
1	0.000884883455000818	1	train
1	0.000535183838413407	1	test
1	0.00189293350558728	1	train
1	0.00465168757364154	1	test
1	0.00181634991895407	1	train
0.996268656716418	0.00671785421824704	1	test
1	0.00131955044344068	1	train
0.996268656716418	0.0095486402278766	1	test
1	0.00251870509237051	101 ~ 120	train
0.99622641509434	0.0145439920015633	101 ~ 120	test
1	0.00857674703001976	101 ~ 120	train
0.992452830188679	0.0294384841496746	101 ~ 120	test
1	0.00225108279846609	101 ~ 120	train
0.992452830188679	0.0140519752167165	101 ~ 120	test
1	0.00158963049761951	101 ~ 120	train
1	0.00190604858410855	101 ~ 120	test
1	0.00719184568151832	101 ~ 120	train
0.988805970149254	0.0178522640683999	101 ~ 120	test
1	0.00550390593707561	101 ~ 120	train
1	0.00703201877574126	101 ~ 120	test
1	0.00326083530671895	101 ~ 120	train
0.988805970149254	0.0313739523602029	101 ~ 120	test
0.98686679174484	0.0282249376177788	101 ~ 120	train
0.985074626865672	0.0393685853729645	101 ~ 120	test
1	0.00974862556904554	101 ~ 120	train
0.988805970149254	0.0387380928732455	101 ~ 120	test
1	0.00493465270847082	201 ~ 220	train
1	0.00382029362178097	201 ~ 220	test
1	0.00345471198670566	201 ~ 220	train
0.99622641509434	0.00650182529352605	201 ~ 220	test
0.998134328358209	0.0092346053570509	201 ~ 220	train
1	0.00483800206954281	201 ~ 220	test
1	0.0026982759591192	201 ~ 220	train
0.996268656716418	0.0116022358027597	201 ~ 220	test
1	0.00295602553524077	201 ~ 220	train
1	0.00638416785902033	201 ~ 220	test
1	0.000882325228303671	201 ~ 220	train
1	0.00358696130570024	201 ~ 220	test
1	0.00158142379950732	201 ~ 220	train
0.992537313432836	0.0239462164851526	201 ~ 220	test
1	0.0086156977340579	201 ~ 220	train
0.992537313432836	0.029911050805822	201 ~ 220	test
1	0.00361173390410841	201 ~ 220	train
0.992537313432836	0.0274422289803624	201 ~ 220	test
1	0.00229058531112969	301 ~ 320	train
0.988679245283019	0.0311226738461604	301 ~ 320	test
0.998134328358209	0.00199379189871252	301 ~ 320	train
0.977358490566038	0.0238268427395572	301 ~ 320	test
0.98134328358209	0.0344527848064899	301 ~ 320	train
0.973584905660377	0.0334491917553047	301 ~ 320	test
1	0.00375166744925082	301 ~ 320	train
1	0.00429198619288703	301 ~ 320	test
1	0.00281515391543508	301 ~ 320	train
1	0.00348425198656817	301 ~ 320	test
1	0.00243911147117615	301 ~ 320	train
1	0.00184458154641713	301 ~ 320	test
1	0.00560287060216069	301 ~ 320	train
0.996268656716418	0.0194673342630267	301 ~ 320	test
0.99812382739212	0.00771890999749303	301 ~ 320	train
0.992537313432836	0.0246883051780363	301 ~ 320	test
1	0.00130361469928175	301 ~ 320	train
1	0.00268271575138594	301 ~ 320	test
1	0.00366253778338432	401 ~ 420	train
0.99622641509434	0.0165807987408092	401 ~ 420	test
0.998134328358209	0.0100266886875033	401 ~ 420	train
0.992452830188679	0.0264701003519197	401 ~ 420	test
0.996268656716418	0.00832078605890274	401 ~ 420	train
0.992452830188679	0.0325259988506635	401 ~ 420	test
0.98686679174484	0.0264150705188513	401 ~ 420	train
0.988805970149254	0.0304809616257747	401 ~ 420	test
0.983114446529081	0.0264100171625614	401 ~ 420	train
0.996268656716418	0.0265389202783505	401 ~ 420	test
0.99624765478424	0.0108210295438766	401 ~ 420	train
0.977611940298508	0.0382058274311324	401 ~ 420	test
0.99437148217636	0.00742710568010807	401 ~ 420	train
0.977611940298508	0.0720619969069958	401 ~ 420	test
0.99624765478424	0.0117678614333272	401 ~ 420	train
0.988805970149254	0.0364113167549173	401 ~ 420	test
1	0.00661486014723778	401 ~ 420	train
1	0.0101953934257229	401 ~ 420	test
0.998134328358209	0.0141861224547029	501 ~ 520	train
0.981132075471698	0.0444975669185321	501 ~ 520	test
0.983208955223881	0.0142526952549815	501 ~ 520	train
0.973584905660377	0.0524204019457102	501 ~ 520	test
0.998134328358209	0.0106571624055505	501 ~ 520	train
1	0.00725480471737683	501 ~ 520	test
0.99812382739212	0.00732345134019852	501 ~ 520	train
0.988805970149254	0.0216817366114507	501 ~ 520	test
0.99624765478424	0.0218023750931025	501 ~ 520	train
0.988805970149254	0.0243356537539512	501 ~ 520	test
0.99812382739212	0.00874227471649647	501 ~ 520	train
0.992537313432836	0.0252054526160161	501 ~ 520	test
1	0.00638318760320544	501 ~ 520	train
0.988805970149254	0.0225573498755693	501 ~ 520	test
0.99812382739212	0.0196646712720394	501 ~ 520	train
0.992537313432836	0.0196250383742154	501 ~ 520	test
0.99812382739212	0.0145258689299226	501 ~ 520	train
0.996268656716418	0.0258949090881894	501 ~ 520	test
0.998134328358209	0.00669267401099205	601 ~ 620	train
0.99622641509434	0.0104813396076982	601 ~ 620	test
1	0.00756159098818898	601 ~ 620	train
1	0.00572545407339931	601 ~ 620	test
1	0.00156279467046261	601 ~ 620	train
0.99622641509434	0.00966250950781008	601 ~ 620	test
1	0.00402544112876058	601 ~ 620	train
1	0.00317203447533151	601 ~ 620	test
1	0.00326893734745681	601 ~ 620	train
1	0.00294232290859024	601 ~ 620	test
0.99624765478424	0.0225830636918545	601 ~ 620	train
1	0.00697310734540224	601 ~ 620	test
0.99437148217636	0.0102488035336137	601 ~ 620	train
0.977611940298508	0.0377377339949211	601 ~ 620	test
0.99624765478424	0.0111894439905882	601 ~ 620	train
0.992537313432836	0.022157549392432	601 ~ 620	test
1	0.00216684211045504	601 ~ 620	train
0.996268656716418	0.0112905500767132	601 ~ 620	test
0.994402985074627	0.020671010017395	701 ~ 720	train
0.988679245283019	0.0345980430332323	701 ~ 720	test
0.994402985074627	0.00910850428044796	701 ~ 720	train
0.988679245283019	0.0243819188326597	701 ~ 720	test
0.998134328358209	0.014498851262033	701 ~ 720	train
0.992452830188679	0.0263227730368574	701 ~ 720	test
0.99437148217636	0.0161230899393559	701 ~ 720	train
0.992537313432836	0.0405414565466344	701 ~ 720	test
0.99437148217636	0.0102641880512238	701 ~ 720	train
1	0.00596336725478371	701 ~ 720	test
0.99624765478424	0.0159122683107853	701 ~ 720	train
0.977611940298508	0.0564973390040298	701 ~ 720	test
0.98686679174484	0.0351779386401176	701 ~ 720	train
0.98134328358209	0.0476093006630739	701 ~ 720	test
0.99624765478424	0.00806500669568777	701 ~ 720	train
0.992537313432836	0.0439949693779151	701 ~ 720	test
0.98874296435272	0.0335293635725975	701 ~ 720	train
0.985074626865672	0.0641844434042772	701 ~ 720	test
0.998134328358209	0.0303505584597588	801 ~ 820	train
0.992452830188679	0.0230852486565709	801 ~ 820	test
0.986940298507463	0.0773271843791008	801 ~ 820	train
0.992452830188679	0.0392404484252135	801 ~ 820	test
0.955223880597015	0.07056874781847	801 ~ 820	train
0.958490566037736	0.089870506276687	801 ~ 820	test
0.98874296435272	0.0442559383809566	801 ~ 820	train
0.985074626865672	0.0559536845733722	801 ~ 820	test
0.979362101313321	0.149399101734161	801 ~ 820	train
0.970149253731343	0.149598541359107	801 ~ 820	test
0.99624765478424	0.0177229214459658	801 ~ 820	train
0.992537313432836	0.0200143603918453	801 ~ 820	test
0.983114446529081	0.0702846720814705	801 ~ 820	train
0.962686567164179	0.0879296629379193	801 ~ 820	test
0.99624765478424	0.0187651515007019	801 ~ 820	train
0.992537313432836	0.0475046547750632	801 ~ 820	test
0.949343339587242	0.0802634879946709	801 ~ 820	train
0.970149253731343	0.134814361731211	801 ~ 820	test
0.996268656716418	0.00432964414358139	901 ~ 920	train
1	0.0046167663919429	901 ~ 920	test
0.996268656716418	0.0112134786322713	901 ~ 920	train
1	0.00704276763523618	901 ~ 920	test
0.977611940298508	0.0812642276287079	901 ~ 920	train
0.969811320754717	0.0989147747556369	901 ~ 920	test
0.966228893058161	0.0797853469848633	901 ~ 920	train
0.962686567164179	0.0632173145810763	901 ~ 920	test
0.975609756097561	0.055628202855587	901 ~ 920	train
0.977611940298508	0.0428178372482459	901 ~ 920	test
0.979362101313321	0.0810931697487831	901 ~ 920	train
0.966417910447761	0.0980825467656056	901 ~ 920	test
0.984990619136961	0.0557816103100777	901 ~ 920	train
0.962686567164179	0.0959018357098103	901 ~ 920	test
0.919324577861163	0.151629701256752	901 ~ 920	train
0.936567164179104	0.159766107797623	901 ~ 920	test
0.99624765478424	0.00295191467739642	901 ~ 920	train
0.996268656716418	0.0150665255884329	901 ~ 920	test
0.973880597014925	0.0912910550832748	1001 ~ 1020	train
0.977358490566038	0.0686259220043818	1001 ~ 1020	test
0.958955223880597	0.0751945376396179	1001 ~ 1020	train
0.981132075471698	0.0894425511360168	1001 ~ 1020	test
0.936567164179104	0.160616263747215	1001 ~ 1020	train
0.935849056603774	0.147115098933379	1001 ~ 1020	test
0.954971857410882	0.114357180893421	1001 ~ 1020	train
0.970149253731343	0.0990625942746798	1001 ~ 1020	test
0.98686679174484	0.0391993783414364	1001 ~ 1020	train
0.985074626865672	0.0755179170519114	1001 ~ 1020	test
0.968105065666041	0.0927014127373695	1001 ~ 1020	train
0.962686567164179	0.0931340170403322	1001 ~ 1020	test
0.934333958724203	0.144980922341347	1001 ~ 1020	train
0.921641791044776	0.188825021187464	1001 ~ 1020	test
0.915572232645403	0.127382040023804	1001 ~ 1020	train
0.936567164179104	0.188842157522837	1001 ~ 1020	test
0.947467166979362	0.104850001633167	1001 ~ 1020	train
0.951492537313433	0.0924665459121267	1001 ~ 1020	test
0.983208955223881	0.196237802505493	1051 ~ 1070	train
0.966037735849057	0.19057068725427	1051 ~ 1070	test
0.75	0.358630329370499	1051 ~ 1070	train
0.750943396226415	0.340246170759201	1051 ~ 1070	test
0.824626865671642	0.282423049211502	1051 ~ 1070	train
0.822641509433962	0.298341115315755	1051 ~ 1070	test
0.797373358348968	0.338725417852402	1051 ~ 1070	train
0.791044776119403	0.309481243292491	1051 ~ 1070	test
0.949343339587242	0.151202365756035	1051 ~ 1070	train
0.958955223880597	0.24375327428182	1051 ~ 1070	test
0.849906191369606	0.289150595664978	1051 ~ 1070	train
0.865671641791045	0.306071504950523	1051 ~ 1070	test
0.846153846153846	0.311505645513535	1051 ~ 1070	train
0.884328358208955	0.30647016565005	1051 ~ 1070	test
0.74296435272045	0.363989979028702	1051 ~ 1070	train
0.75	0.348987609148026	1051 ~ 1070	test
0.898686679174484	0.199877664446831	1051 ~ 1070	train
0.917910447761194	0.185354247689247	1051 ~ 1070	test
0.753731343283582	0.370321065187454	1062 ~ 1081	train
0.735849056603774	0.407785524924596	1062 ~ 1081	test
0.973880597014925	0.122501686215401	1062 ~ 1081	train
0.962264150943396	0.126822187254826	1062 ~ 1081	test
0.789179104477612	0.452395766973495	1062 ~ 1081	train
0.735849056603774	0.47111643354098	1062 ~ 1081	test
0.962476547842402	0.16227987408638	1062 ~ 1081	train
0.966417910447761	0.115733253459136	1062 ~ 1081	test
0.966228893058161	0.12639319896698	1062 ~ 1081	train
0.977611940298508	0.0908212214708328	1062 ~ 1081	test
0.966228893058161	0.132765024900436	1062 ~ 1081	train
0.977611940298508	0.0851221047341824	1062 ~ 1081	test
0.969981238273921	0.104846827685833	1062 ~ 1081	train
0.966417910447761	0.127885527908802	1062 ~ 1081	test
0.969981238273921	0.156960338354111	1062 ~ 1081	train
0.966417910447761	0.170234834154447	1062 ~ 1081	test
0.969981238273921	0.109017625451088	1062 ~ 1081	train
0.966417910447761	0.144215998550256	1062 ~ 1081	test
0.25	1.38563895225525	0	train
0.252830188679245	1.3860236008962	0	test
0.233208955223881	1.38623428344727	0	train
0.249056603773585	1.38608928521474	0	test
0.25	1.38613998889923	0	train
0.249056603773585	1.38611392180125	0	test
0.25140712945591	1.38612484931946	0	train
0.25	1.38613319396973	0	test
0.25891181988743	1.38669919967651	0	train
0.25	1.38613263765971	0	test
0.25140712945591	1.38664102554321	0	train
0.25	1.38616267840068	0	test
0.24953095684803	1.38570463657379	0	train
0.25	1.38602077960968	0	test
0.234521575984991	1.38617289066315	0	train
0.25	1.3861711025238	0	test
0.24953095684803	1.38599061965942	0	train
0.25	1.38614638646444	0	test
