## Supplementary Data 8 for "Intra-genomic genes-to-genes correlation enables bacterial genome representation": SA_increasement_from_Lowest_CVL.csv

acc	loss	input	set
0.282242990654206	1.39110779762268	0	train
0.283018867924528	1.37893291314443	0	test
0.282242990654206	1.37773239612579	0	train
0.283018867924528	1.37945914268494	0	test
0.282242990654206	1.39293575286865	0	train
0.283018867924528	1.37856976191203	0	test
0.283302063789869	1.37344574928284	0	train
0.280898876404494	1.3789343436559	0	test
0.283302063789869	1.37041044235229	0	train
0.280898876404494	1.37978307406108	0	test
0.283302063789869	1.37672650814056	0	train
0.280898876404494	1.37973614533742	0	test
0.281954887218045	1.38293993473053	0	train
0.283582089552239	1.37933842341105	0	test
0.281954887218045	1.37514412403107	0	train
0.283582089552239	1.37864689032237	0	test
0.281954887218045	1.3904424905777	0	train
0.283582089552239	1.37940975030263	0	test
0.282242990654206	1.36989235877991	683 ~ 692	train
0.283018867924528	1.37934982776642	683 ~ 692	test
0.282242990654206	1.37936079502106	683 ~ 692	train
0.283018867924528	1.37953734397888	683 ~ 692	test
0.282242990654206	1.37641787528992	683 ~ 692	train
0.283018867924528	1.3795112768809	683 ~ 692	test
0.283302063789869	1.37279975414276	683 ~ 692	train
0.280898876404494	1.37969330946604	683 ~ 692	test
0.283302063789869	1.37948954105377	683 ~ 692	train
0.280898876404494	1.37941265106201	683 ~ 692	test
0.283302063789869	1.39412689208984	683 ~ 692	train
0.280898876404494	1.37958955764771	683 ~ 692	test
0.281954887218045	1.39662301540375	683 ~ 692	train
0.283582089552239	1.37923916180929	683 ~ 692	test
0.281954887218045	1.38358962535858	683 ~ 692	train
0.283582089552239	1.37930568059285	683 ~ 692	test
0.281954887218045	1.37821483612061	683 ~ 692	train
0.283582089552239	1.37910127639771	683 ~ 692	test
0.499065420560748	0.87039440870285	673 ~ 692	train
0.520754716981132	0.80850875377655	673 ~ 692	test
0.51214953271028	0.853841066360474	673 ~ 692	train
0.509433962264151	0.808619995911916	673 ~ 692	test
0.547663551401869	0.838080883026123	673 ~ 692	train
0.547169811320755	0.856946210066477	673 ~ 692	test
0.51031894934334	0.795268833637238	673 ~ 692	train
0.48689138576779	0.822458724180857	673 ~ 692	test
0.285178236397749	1.32451212406158	673 ~ 692	train
0.280898876404494	1.31728569666545	673 ~ 692	test
0.51219512195122	0.71776807308197	673 ~ 692	train
0.50187265917603	0.738169193267822	673 ~ 692	test
0.522556390977444	0.73030012845993	673 ~ 692	train
0.511194029850746	0.741238395373026	673 ~ 692	test
0.511278195488722	0.744681239128113	673 ~ 692	train
0.529850746268657	0.743974983692169	673 ~ 692	test
0.283834586466165	1.32505226135254	673 ~ 692	train
0.287313432835821	1.32079430421193	673 ~ 692	test
0.919626168224299	0.227266803383827	663 ~ 692	train
0.916981132075472	0.238898744185766	663 ~ 692	test
0.910280373831776	0.229234009981155	663 ~ 692	train
0.883018867924528	0.223734334111214	663 ~ 692	test
0.747663551401869	0.573712527751923	663 ~ 692	train
0.739622641509434	0.57060636083285	663 ~ 692	test
0.915572232645403	0.215772390365601	663 ~ 692	train
0.913857677902622	0.309355646371841	663 ~ 692	test
0.923076923076923	0.182408273220062	663 ~ 692	train
0.928838951310861	0.183180704712868	663 ~ 692	test
0.908067542213884	0.301795184612274	663 ~ 692	train
0.913857677902622	0.27763998011748	663 ~ 692	test
0.951127819548872	0.186146542429924	663 ~ 692	train
0.940298507462687	0.200498114029566	663 ~ 692	test
0.93796992481203	0.248442575335503	663 ~ 692	train
0.925373134328358	0.227644821008046	663 ~ 692	test
0.93609022556391	0.156265363097191	663 ~ 692	train
0.917910447761194	0.215721515317758	663 ~ 692	test
0.975700934579439	0.0925815403461456	653 ~ 692	train
0.973584905660377	0.103752980629603	653 ~ 692	test
0.981308411214953	0.0367329455912113	653 ~ 692	train
0.973584905660377	0.0655121430754662	653 ~ 692	test
0.975700934579439	0.102465443313122	653 ~ 692	train
0.981132075471698	0.0555936954915524	653 ~ 692	test
0.979362101313321	0.0764493644237518	653 ~ 692	train
0.98501872659176	0.0660893805325031	653 ~ 692	test
0.943714821763602	0.141718953847885	653 ~ 692	train
0.940074906367041	0.150433121869961	653 ~ 692	test
0.936210131332083	0.240650594234467	653 ~ 692	train
0.951310861423221	0.181135912736257	653 ~ 692	test
0.962406015037594	0.105879180133343	653 ~ 692	train
0.951492537313433	0.123193251589934	653 ~ 692	test
0.932330827067669	0.167705342173576	653 ~ 692	train
0.940298507462687	0.172134287655354	653 ~ 692	test
0.951127819548872	0.194541051983833	653 ~ 692	train
0.955223880597015	0.142241294185321	653 ~ 692	test
0.947663551401869	0.0739342495799065	643 ~ 692	train
0.973584905660377	0.069378017137448	643 ~ 692	test
0.968224299065421	0.0753480345010757	643 ~ 692	train
0.958490566037736	0.0948118604719639	643 ~ 692	test
0.975700934579439	0.072650745511055	643 ~ 692	train
0.973584905660377	0.0614949284742276	643 ~ 692	test
0.98686679174484	0.0456530191004276	643 ~ 692	train
0.962546816479401	0.0977218393236399	643 ~ 692	test
0.981238273921201	0.071781687438488	643 ~ 692	train
0.973782771535581	0.077878317485253	643 ~ 692	test
0.983114446529081	0.0391089543700218	643 ~ 692	train
0.9812734082397	0.0628861722846826	643 ~ 692	test
0.969924812030075	0.0771585330367088	643 ~ 692	train
0.970149253731343	0.097025320554773	643 ~ 692	test
0.969924812030075	0.052049845457077	643 ~ 692	train
0.985074626865672	0.0507758924116691	643 ~ 692	test
0.962406015037594	0.0828787758946419	643 ~ 692	train
0.966417910447761	0.0810361144443353	643 ~ 692	test
0.970093457943925	0.0508209615945816	633 ~ 692	train
0.966037735849057	0.070804956369102	633 ~ 692	test
0.986915887850467	0.0356117933988571	633 ~ 692	train
0.977358490566038	0.04915433190763	633 ~ 692	test
0.970093457943925	0.0460065975785255	633 ~ 692	train
0.973584905660377	0.0599144647518794	633 ~ 692	test
0.98686679174484	0.0342427305877209	633 ~ 692	train
0.970037453183521	0.0841322696457307	633 ~ 692	test
0.971857410881801	0.0984032228589058	633 ~ 692	train
0.966292134831461	0.0915654202302297	633 ~ 692	test
0.951219512195122	0.0830564126372337	633 ~ 692	train
0.970037453183521	0.0928632952272892	633 ~ 692	test
0.984962406015038	0.0412095636129379	633 ~ 692	train
0.973880597014925	0.0554543808102608	633 ~ 692	test
0.990601503759398	0.020549651235342	633 ~ 692	train
0.98134328358209	0.0364610853915413	633 ~ 692	test
0.973684210526316	0.0957248657941818	633 ~ 692	train
0.977611940298508	0.0737313280502955	633 ~ 692	test
0.979439252336449	0.054723747074604	623 ~ 692	train
0.973584905660377	0.052459397042791	623 ~ 692	test
0.988785046728972	0.0362455770373344	623 ~ 692	train
0.988679245283019	0.0374846079697212	623 ~ 692	test
0.97196261682243	0.0608880221843719	623 ~ 692	train
0.969811320754717	0.0672585032880306	623 ~ 692	test
0.981238273921201	0.0920866206288338	623 ~ 692	train
0.9812734082397	0.0723960424462954	623 ~ 692	test
0.971857410881801	0.0959172248840332	623 ~ 692	train
0.966292134831461	0.100561148176591	623 ~ 692	test
0.99249530956848	0.0412336327135563	623 ~ 692	train
0.97752808988764	0.0451201026638349	623 ~ 692	test
0.973684210526316	0.0805008485913277	623 ~ 692	train
0.958955223880597	0.0844448506832123	623 ~ 692	test
0.984962406015038	0.036786425858736	623 ~ 692	train
0.973880597014925	0.0471974943454067	623 ~ 692	test
0.984962406015038	0.0497142411768436	623 ~ 692	train
0.962686567164179	0.0789982701341311	623 ~ 692	test
0.975700934579439	0.0676938369870186	613 ~ 692	train
0.981132075471698	0.0413212502996127	613 ~ 692	test
0.998130841121495	0.0143009768798947	613 ~ 692	train
0.988679245283019	0.032506273748974	613 ~ 692	test
0.981308411214953	0.0252981018275023	613 ~ 692	train
0.981132075471698	0.0514911785721779	613 ~ 692	test
0.9906191369606	0.038821630179882	613 ~ 692	train
0.97752808988764	0.0545341788480679	613 ~ 692	test
0.9906191369606	0.0125539358705282	613 ~ 692	train
0.97752808988764	0.0559113547205925	613 ~ 692	test
0.99249530956848	0.0157342758029699	613 ~ 692	train
0.98876404494382	0.0388595160717765	613 ~ 692	test
0.979323308270677	0.0709281489253044	613 ~ 692	train
0.996268656716418	0.0364041697854797	613 ~ 692	test
0.994360902255639	0.0185524076223373	613 ~ 692	train
1	0.0232452439765135	613 ~ 692	test
0.979323308270677	0.0476627200841904	613 ~ 692	train
0.966417910447761	0.0671986391146978	613 ~ 692	test
0.996261682242991	0.0156127149239182	603 ~ 692	train
1	0.00728318452214201	603 ~ 692	test
0.996261682242991	0.0184635054320097	603 ~ 692	train
0.99622641509434	0.0283900549014409	603 ~ 692	test
0.992523364485981	0.0248752310872078	603 ~ 692	train
0.992452830188679	0.0248061131375531	603 ~ 692	test
0.983114446529081	0.0998542681336403	603 ~ 692	train
0.973782771535581	0.0621387735009193	603 ~ 692	test
0.99812382739212	0.018500167876482	603 ~ 692	train
0.99250936329588	0.0354959381123384	603 ~ 692	test
0.9906191369606	0.0266506113111973	603 ~ 692	train
0.97752808988764	0.0541772407790025	603 ~ 692	test
0.996240601503759	0.014821995049715	603 ~ 692	train
0.992537313432836	0.0310433581471443	603 ~ 692	test
0.971804511278195	0.089144378900528	603 ~ 692	train
0.955223880597015	0.0971158544222514	603 ~ 692	test
1	0.00826695561408997	603 ~ 692	train
1	0.0115286315170427	603 ~ 692	test
0.985046728971963	0.0314615033566952	593 ~ 692	train
0.992452830188679	0.018436422261099	593 ~ 692	test
0.996261682242991	0.0128522524610162	593 ~ 692	train
0.992452830188679	0.0218259102354447	593 ~ 692	test
0.998130841121495	0.0186729859560728	593 ~ 692	train
0.99622641509434	0.0188057214642564	593 ~ 692	test
0.99249530956848	0.0250071492046118	593 ~ 692	train
0.99250936329588	0.055854044854641	593 ~ 692	test
0.99812382739212	0.00906986463814974	593 ~ 692	train
0.99250936329588	0.0213312044118841	593 ~ 692	test
1	0.00574906496331096	593 ~ 692	train
0.99250936329588	0.034951714022706	593 ~ 692	test
0.99812030075188	0.00734539749100804	593 ~ 692	train
0.996268656716418	0.0133133097551763	593 ~ 692	test
0.99812030075188	0.0129666468128562	593 ~ 692	train
1	0.00582851135792832	593 ~ 692	test
0.990601503759398	0.0150634860619903	593 ~ 692	train
0.98134328358209	0.0343737819542487	593 ~ 692	test
0.996261682242991	0.00940604880452156	583 ~ 692	train
0.988679245283019	0.0323103064050277	583 ~ 692	test
0.998130841121495	0.00942694582045078	583 ~ 692	train
0.988679245283019	0.0369861808915933	583 ~ 692	test
0.996261682242991	0.00955330114811659	583 ~ 692	train
0.99622641509434	0.0227001129339139	583 ~ 692	test
1	0.0153447920456529	583 ~ 692	train
0.99250936329588	0.0208858985764285	583 ~ 692	test
0.99812382739212	0.0110485479235649	583 ~ 692	train
0.99250936329588	0.0413673324510455	583 ~ 692	test
0.98874296435272	0.0123621057718992	583 ~ 692	train
0.99250936329588	0.0366520060536762	583 ~ 692	test
0.992481203007519	0.0244289841502905	583 ~ 692	train
0.98134328358209	0.0343955668310324	583 ~ 692	test
0.996240601503759	0.0149639500305057	583 ~ 692	train
1	0.0191055553344389	583 ~ 692	test
0.994360902255639	0.0174082219600677	583 ~ 692	train
0.988805970149254	0.0284391708361606	583 ~ 692	test
0.998130841121495	0.0128388367593288	573 ~ 692	train
0.99622641509434	0.0085187805040429	573 ~ 692	test
1	0.00343137374147773	573 ~ 692	train
0.992452830188679	0.0195518889619658	573 ~ 692	test
0.994392523364486	0.0117970537394285	573 ~ 692	train
0.992452830188679	0.0418746347228686	573 ~ 692	test
1	0.00706598069518805	573 ~ 692	train
0.99625468164794	0.012054187245667	573 ~ 692	test
0.99812382739212	0.0347502157092094	573 ~ 692	train
0.99625468164794	0.0215390743687749	573 ~ 692	test
0.99812382739212	0.00763546582311392	573 ~ 692	train
0.99625468164794	0.015023003021876	573 ~ 692	test
0.994360902255639	0.0201364755630493	573 ~ 692	train
0.977611940298508	0.0567340981215239	573 ~ 692	test
0.99812030075188	0.0145663805305958	573 ~ 692	train
0.992537313432836	0.0254699581613143	573 ~ 692	test
0.994360902255639	0.0184777081012726	573 ~ 692	train
0.996268656716418	0.0206710938364267	573 ~ 692	test
1	0.00320948264561594	563 ~ 692	train
0.992452830188679	0.0130010939513644	563 ~ 692	test
1	0.00382830132730305	563 ~ 692	train
0.99622641509434	0.00946176890283823	563 ~ 692	test
1	0.00130746886134148	563 ~ 692	train
0.99622641509434	0.0070714489556849	563 ~ 692	test
1	0.00579984672367573	563 ~ 692	train
0.9812734082397	0.0410987623035908	563 ~ 692	test
0.99812382739212	0.011127857491374	563 ~ 692	train
0.99250936329588	0.0132887062306205	563 ~ 692	test
1	0.00446610478684306	563 ~ 692	train
0.99250936329588	0.0107746386590103	563 ~ 692	test
0.99812030075188	0.00670025497674942	563 ~ 692	train
1	0.00934194354340434	563 ~ 692	test
1	0.00628060381859541	563 ~ 692	train
1	0.00795647300158938	563 ~ 692	test
1	0.00431981775909662	563 ~ 692	train
1	0.00747665359328191	563 ~ 692	test
1	0.0019715225789696	553 ~ 692	train
0.99622641509434	0.0120715536565209	553 ~ 692	test
1	0.00137310312129557	553 ~ 692	train
0.99622641509434	0.0236428953551998	553 ~ 692	test
1	0.00153991184197366	553 ~ 692	train
0.99622641509434	0.00947967928368598	553 ~ 692	test
1	0.00226909667253494	553 ~ 692	train
0.99250936329588	0.00884773450282713	553 ~ 692	test
1	0.00694449571892619	553 ~ 692	train
0.99250936329588	0.0187842521506051	553 ~ 692	test
0.99624765478424	0.00659837946295738	553 ~ 692	train
1	0.0157214471449455	553 ~ 692	test
0.996240601503759	0.00649654492735863	553 ~ 692	train
1	0.00867066765204072	553 ~ 692	test
1	0.00519254663959146	553 ~ 692	train
1	0.00492395165686806	553 ~ 692	test
1	0.00285195140168071	553 ~ 692	train
1	0.00355998182203621	553 ~ 692	test
1	0.00740274833515286	543 ~ 692	train
0.992452830188679	0.0316646040106813	543 ~ 692	test
0.998130841121495	0.0108616352081299	543 ~ 692	train
0.99622641509434	0.0308376535152396	543 ~ 692	test
1	0.00274371937848628	543 ~ 692	train
0.99622641509434	0.0132589625039448	543 ~ 692	test
1	0.00577571010217071	543 ~ 692	train
0.99250936329588	0.0463350328306357	543 ~ 692	test
1	0.00731564033776522	543 ~ 692	train
0.99250936329588	0.0219369134865701	543 ~ 692	test
1	0.00397604703903198	543 ~ 692	train
0.99250936329588	0.0185609604232013	543 ~ 692	test
1	0.0101252105087042	543 ~ 692	train
1	0.0127215531344215	543 ~ 692	test
1	0.00481580244377255	543 ~ 692	train
1	0.00984650772685806	543 ~ 692	test
1	0.0026609911583364	543 ~ 692	train
0.996268656716418	0.00565857603214681	543 ~ 692	test
1	0.00035077056963928	Complete	train
0.99622641509434	0.00544585408836914	Complete	test
1	0.000356724020093679	Complete	train
1	0.00372201284820524	Complete	test
1	0.000258789252256975	Complete	train
0.992452830188679	0.00852415932361813	Complete	test
1	0.0011377576738596	Complete	train
1	0.00546951198096698	Complete	test
1	0.00186819222290069	Complete	train
0.99250936329588	0.0104394873681789	Complete	test
1	0.00291188200935721	Complete	train
0.99250936329588	0.0195899321697652	Complete	test
1	0.00116577406879514	Complete	train
1	0.00171966408379376	Complete	test
1	0.000356802775058895	Complete	train
1	0.00154468429779323	Complete	test
1	0.000238687542150728	Complete	train
1	0.000377106829546392	Complete	test
