## Supplementary Data 8 for "Intra-genomic genes-to-genes correlation enables bacterial genome representation": SA_start_at_1_end_at_20_increasement_1.csv

acc	loss	input	set
0.282242990654206	1.38823020458221	0	train
0.283018867924528	1.3791663646698	0	test
0.282242990654206	1.38618922233582	0	train
0.283018867924528	1.37938515345256	0	test
0.282242990654206	1.38147640228271	0	train
0.283018867924528	1.37876737117767	0	test
0.283302063789869	1.37337064743042	0	train
0.280898876404494	1.37928934892019	0	test
0.283302063789869	1.3757312297821	0	train
0.280898876404494	1.37972458203634	0	test
0.283302063789869	1.36758637428284	0	train
0.280898876404494	1.37952971458435	0	test
0.281954887218045	1.37905299663544	0	train
0.283582089552239	1.37937724590302	0	test
0.281954887218045	1.38224601745605	0	train
0.283582089552239	1.37982718149821	0	test
0.281954887218045	1.39262199401855	0	train
0.283582089552239	1.37942870457967	0	test
0.988785046728972	0.0358566604554653	1	train
0.981132075471698	0.0286056973660986	1	test
0.981308411214953	0.0404269844293594	1	train
0.992452830188679	0.0318632583754758	1	test
0.988785046728972	0.0275112297385931	1	train
0.984905660377358	0.0357631593942642	1	test
0.984990619136961	0.0250588450580835	1	train
0.962546816479401	0.102210336675247	1	test
0.968105065666041	0.0377686731517315	1	train
0.966292134831461	0.159882849703232	1	test
0.984990619136961	0.0530015453696251	1	train
0.9812734082397	0.0869894574085871	1	test
0.994360902255639	0.0322628691792488	1	train
0.996268656716418	0.0201256911580761	1	test
0.981203007518797	0.0586477257311344	1	train
0.966417910447761	0.118324564148982	1	test
0.994360902255639	0.0229614172130823	1	train
0.988805970149254	0.0195484704648455	1	test
0.970093457943925	0.0466853938996792	1 ~ 2	train
0.977358490566038	0.0474697512884935	1 ~ 2	test
0.977570093457944	0.0384675860404968	1 ~ 2	train
0.984905660377358	0.0416244690616926	1 ~ 2	test
0.985046728971963	0.0367431193590164	1 ~ 2	train
0.992452830188679	0.0331832900022467	1 ~ 2	test
0.99249530956848	0.0341617539525032	1 ~ 2	train
0.97752808988764	0.082950289050738	1 ~ 2	test
0.9906191369606	0.0104391854256392	1 ~ 2	train
0.99250936329588	0.0418998322760065	1 ~ 2	test
0.98686679174484	0.0276526492089033	1 ~ 2	train
0.98501872659176	0.11145304205517	1 ~ 2	test
0.996240601503759	0.047179538756609	1 ~ 2	train
0.992537313432836	0.0350280626056095	1 ~ 2	test
0.983082706766917	0.0232489444315434	1 ~ 2	train
0.985074626865672	0.0575862812499205	1 ~ 2	test
0.984962406015038	0.0240944270044565	1 ~ 2	train
0.977611940298508	0.0370118714248141	1 ~ 2	test
0.979439252336449	0.0235372632741928	1 ~ 3	train
0.992452830188679	0.0195706700906157	1 ~ 3	test
1	0.00665451493114233	1 ~ 3	train
0.99622641509434	0.0104165688777963	1 ~ 3	test
0.986915887850467	0.022658122703433	1 ~ 3	train
0.992452830188679	0.0188984007885059	1 ~ 3	test
0.99624765478424	0.0055553107522428	1 ~ 3	train
0.98876404494382	0.0342607523004214	1 ~ 3	test
1	0.00561891729012132	1 ~ 3	train
1	0.00625469768419862	1 ~ 3	test
0.99812382739212	0.00923765730112791	1 ~ 3	train
0.99250936329588	0.0286496635526419	1 ~ 3	test
1	0.00208287197165191	1 ~ 3	train
1	0.00561100306610266	1 ~ 3	test
0.99812030075188	0.00862753950059414	1 ~ 3	train
0.988805970149254	0.0331787525986632	1 ~ 3	test
1	0.00331511883996427	1 ~ 3	train
0.996268656716418	0.0124100375299652	1 ~ 3	test
0.992523364485981	0.0259008575230837	1 ~ 4	train
0.99622641509434	0.0231820453579227	1 ~ 4	test
0.998130841121495	0.0260725580155849	1 ~ 4	train
0.992452830188679	0.0333689985175928	1 ~ 4	test
0.996261682242991	0.017299996688962	1 ~ 4	train
1	0.00215651661468049	1 ~ 4	test
0.99812382739212	0.00433437712490559	1 ~ 4	train
0.99250936329588	0.0498128910548985	1 ~ 4	test
1	0.00377464643679559	1 ~ 4	train
0.98501872659176	0.046739786863327	1 ~ 4	test
0.99812382739212	0.0123177552595735	1 ~ 4	train
0.98876404494382	0.0408887142936389	1 ~ 4	test
0.992481203007519	0.0153180686756968	1 ~ 4	train
0.996268656716418	0.0203975808496277	1 ~ 4	test
1	0.00707784993574023	1 ~ 4	train
0.996268656716418	0.0153271198117485	1 ~ 4	test
0.996240601503759	0.0136514417827129	1 ~ 4	train
0.996268656716418	0.0168373263441026	1 ~ 4	test
0.996261682242991	0.0110869919881225	1 ~ 5	train
0.99622641509434	0.0181835286008815	1 ~ 5	test
0.994392523364486	0.0168753694742918	1 ~ 5	train
0.99622641509434	0.0132421338930726	1 ~ 5	test
1	0.00212345598265529	1 ~ 5	train
1	0.00354863687728842	1 ~ 5	test
1	0.00453761499375105	1 ~ 5	train
0.99625468164794	0.0115337138995528	1 ~ 5	test
1	0.00192486401647329	1 ~ 5	train
0.99625468164794	0.00785263945969442	1 ~ 5	test
1	0.00224119890481234	1 ~ 5	train
0.98876404494382	0.053411721639956	1 ~ 5	test
1	0.0102910222485662	1 ~ 5	train
0.98134328358209	0.0340309240079174	1 ~ 5	test
0.996240601503759	0.0115562463179231	1 ~ 5	train
0.996268656716418	0.0197282393152515	1 ~ 5	test
1	0.0015063303289935	1 ~ 5	train
0.996268656716418	0.0104499572577576	1 ~ 5	test
1	0.0028874883428216	1 ~ 6	train
1	0.00359633561068525	1 ~ 6	test
1	0.00286192889325321	1 ~ 6	train
0.99622641509434	0.00708407260632763	1 ~ 6	test
0.998130841121495	0.0106017300859094	1 ~ 6	train
0.99622641509434	0.00866934820078313	1 ~ 6	test
1	0.00154088286217302	1 ~ 6	train
0.99625468164794	0.0107367145052801	1 ~ 6	test
1	0.00102340779267251	1 ~ 6	train
0.99625468164794	0.0120449688207979	1 ~ 6	test
1	0.00137343944516033	1 ~ 6	train
0.99250936329588	0.0124727244644115	1 ~ 6	test
1	0.00409949570894241	1 ~ 6	train
0.996268656716418	0.00972936628386378	1 ~ 6	test
0.996240601503759	0.00355317071080208	1 ~ 6	train
0.992537313432836	0.0147117215674371	1 ~ 6	test
1	0.00168594415299594	1 ~ 6	train
0.996268656716418	0.018231221785148	1 ~ 6	test
0.998130841121495	0.00210959673859179	1 ~ 7	train
0.99622641509434	0.0290335669027021	1 ~ 7	test
1	0.00219854665920138	1 ~ 7	train
0.99622641509434	0.00410200034578641	1 ~ 7	test
0.996261682242991	0.00100304360967129	1 ~ 7	train
0.99622641509434	0.0081987347609053	1 ~ 7	test
0.99812382739212	0.00214533763937652	1 ~ 7	train
1	0.0083711688251545	1 ~ 7	test
1	0.000863204011693597	1 ~ 7	train
1	0.00289664316611985	1 ~ 7	test
1	0.00171085260808468	1 ~ 7	train
1	0.00374585727695376	1 ~ 7	test
0.996240601503759	0.0129395723342896	1 ~ 7	train
0.992537313432836	0.0199897031610211	1 ~ 7	test
1	0.00176292925607413	1 ~ 7	train
0.985074626865672	0.0267878382001072	1 ~ 7	test
1	0.00698038702830672	1 ~ 7	train
0.988805970149254	0.0383071984785298	1 ~ 7	test
0.998130841121495	0.0226071607321501	1 ~ 8	train
0.99622641509434	0.00731761831169327	1 ~ 8	test
1	0.00171275273896754	1 ~ 8	train
0.99622641509434	0.010795297450386	1 ~ 8	test
1	0.0019583604298532	1 ~ 8	train
1	0.0025493714492768	1 ~ 8	test
0.99812382739212	0.00131468893960118	1 ~ 8	train
0.99625468164794	0.00645833505162348	1 ~ 8	test
1	0.00187929382082075	1 ~ 8	train
0.99250936329588	0.0118462333145241	1 ~ 8	test
1	0.00157562165986747	1 ~ 8	train
1	0.001988402257363	1 ~ 8	test
1	0.00075103749986738	1 ~ 8	train
0.996268656716418	0.00969215125466386	1 ~ 8	test
1	0.0067884330637753	1 ~ 8	train
0.996268656716418	0.0157395682763308	1 ~ 8	test
1	0.0059208869934082	1 ~ 8	train
0.992537313432836	0.0229821467461685	1 ~ 8	test
1	0.00359990657307208	1 ~ 9	train
1	0.00456794626855602	1 ~ 9	test
1	0.000985584454610944	1 ~ 9	train
0.99622641509434	0.00706074658470849	1 ~ 9	test
1	0.00140083523001522	1 ~ 9	train
0.99622641509434	0.00552849617088214	1 ~ 9	test
1	0.00430908985435963	1 ~ 9	train
1	0.00447193311993033	1 ~ 9	test
1	0.00167466443963349	1 ~ 9	train
0.99625468164794	0.00937959714792669	1 ~ 9	test
1	0.00056899554328993	1 ~ 9	train
0.99625468164794	0.0099010156118311	1 ~ 9	test
1	0.00127357721794397	1 ~ 9	train
1	0.00131519185379148	1 ~ 9	test
1	0.000571874727029353	1 ~ 9	train
1	0.0022843963233754	1 ~ 9	test
1	0.00116115796845406	1 ~ 9	train
1	0.00658570274633045	1 ~ 9	test
1	0.00183017761446536	1 ~ 10	train
1	0.000857072145057221	1 ~ 10	test
1	0.00263948133215308	1 ~ 10	train
0.99622641509434	0.00631403583489979	1 ~ 10	test
1	0.00176248222123832	1 ~ 10	train
1	0.0012393287033774	1 ~ 10	test
1	0.00101284519769251	1 ~ 10	train
1	0.00322735026323547	1 ~ 10	test
0.99812382739212	0.0135374516248703	1 ~ 10	train
0.99625468164794	0.0138372178189456	1 ~ 10	test
1	0.000747366168070585	1 ~ 10	train
1	0.00672131380997598	1 ~ 10	test
1	0.00124012783635408	1 ~ 10	train
1	0.00188885523433176	1 ~ 10	test
1	0.0051050316542387	1 ~ 10	train
0.988805970149254	0.0366794222500175	1 ~ 10	test
1	0.00152106815949082	1 ~ 10	train
1	0.011276108212769	1 ~ 10	test
1	0.00192267459351569	1 ~ 11	train
1	0.00154287709544102	1 ~ 11	test
1	0.00136499397922307	1 ~ 11	train
1	0.00104650697903708	1 ~ 11	test
1	0.00189013860654086	1 ~ 11	train
1	0.00230790647522857	1 ~ 11	test
1	0.00120175583288074	1 ~ 11	train
1	0.00326404980539034	1 ~ 11	test
1	0.000892316980753094	1 ~ 11	train
1	0.00259577748753751	1 ~ 11	test
1	0.00161603011656553	1 ~ 11	train
1	0.00179133521548162	1 ~ 11	test
1	0.00214368780143559	1 ~ 11	train
0.988805970149254	0.0167946600898479	1 ~ 11	test
0.99812030075188	0.0068003567866981	1 ~ 11	train
0.992537313432836	0.0151777130862077	1 ~ 11	test
1	0.00147390423808247	1 ~ 11	train
0.996268656716418	0.0181480467241878	1 ~ 11	test
1	0.000601056264713407	1 ~ 12	train
1	0.000818388235832875	1 ~ 12	test
1	0.000679649645462632	1 ~ 12	train
1	0.000985843459299455	1 ~ 12	test
1	0.000748320366255939	1 ~ 12	train
1	0.000627397443167865	1 ~ 12	test
1	0.000718549476005137	1 ~ 12	train
1	0.00102071632863954	1 ~ 12	test
1	0.000623727508354932	1 ~ 12	train
1	0.00181249474796156	1 ~ 12	test
1	0.000688876840285957	1 ~ 12	train
1	0.00133593432838097	1 ~ 12	test
1	0.000765944772865623	1 ~ 12	train
0.996268656716418	0.00414018996525556	1 ~ 12	test
1	0.000549978052731603	1 ~ 12	train
1	0.000609776955874016	1 ~ 12	test
1	0.00150687538553029	1 ~ 12	train
0.996268656716418	0.00896155752707273	1 ~ 12	test
1	0.00115150108467788	1 ~ 13	train
1	0.00125881685138059	1 ~ 13	test
1	0.00136355147697031	1 ~ 13	train
1	0.00175711452417697	1 ~ 13	test
1	0.00134120846632868	1 ~ 13	train
1	0.00220519965902592	1 ~ 13	test
1	0.000728686281945556	1 ~ 13	train
1	0.00206135767317998	1 ~ 13	test
1	0.000608034315519035	1 ~ 13	train
1	0.00263745529809967	1 ~ 13	test
1	0.000678456039167941	1 ~ 13	train
0.99625468164794	0.00513591434961806	1 ~ 13	test
1	0.000597927253693342	1 ~ 13	train
1	0.00254419423678579	1 ~ 13	test
1	0.00307733193039894	1 ~ 13	train
0.996268656716418	0.0244149173765133	1 ~ 13	test
1	0.000271025957772508	1 ~ 13	train
1	0.000580834714734616	1 ~ 13	test
1	0.000553205783944577	1 ~ 14	train
0.99622641509434	0.00292882513410101	1 ~ 14	test
1	0.00208491063676775	1 ~ 14	train
1	0.00144075721618719	1 ~ 14	test
1	0.000395565701182932	1 ~ 14	train
1	0.000581249740207568	1 ~ 14	test
1	0.000708970066625625	1 ~ 14	train
1	0.00250875453154246	1 ~ 14	test
1	0.000702931720297784	1 ~ 14	train
1	0.00186775477292637	1 ~ 14	test
1	0.000657270837109536	1 ~ 14	train
0.99625468164794	0.00470658826331298	1 ~ 14	test
1	0.000366462569218129	1 ~ 14	train
0.996268656716418	0.00353703813743778	1 ~ 14	test
1	0.000590828305575997	1 ~ 14	train
1	0.00130224404468512	1 ~ 14	test
1	0.000887360249180347	1 ~ 14	train
1	0.00173138392468294	1 ~ 14	test
1	0.000845933973323554	1 ~ 15	train
1	0.00134501392797877	1 ~ 15	test
1	0.00158926984295249	1 ~ 15	train
0.99622641509434	0.0208166839244465	1 ~ 15	test
1	0.000703460129443556	1 ~ 15	train
0.99622641509434	0.00501957471715286	1 ~ 15	test
1	0.000444585748482496	1 ~ 15	train
1	0.00105119156069122	1 ~ 15	test
1	0.000535451632458717	1 ~ 15	train
1	0.00118562553931649	1 ~ 15	test
1	0.000752569874748588	1 ~ 15	train
1	0.00150707459154849	1 ~ 15	test
1	0.00044356778380461	1 ~ 15	train
1	0.00171664671506733	1 ~ 15	test
1	0.000967756204772741	1 ~ 15	train
0.996268656716418	0.0125620405888185	1 ~ 15	test
1	0.00064532202668488	1 ~ 15	train
1	0.00105505285318941	1 ~ 15	test
1	0.000877815007697791	1 ~ 16	train
1	0.000761412190816676	1 ~ 16	test
1	0.000641965249087662	1 ~ 16	train
1	0.000816188238483543	1 ~ 16	test
1	0.000576446880586445	1 ~ 16	train
1	0.000684363922725121	1 ~ 16	test
1	0.000699176918715239	1 ~ 16	train
1	0.00176298996666446	1 ~ 16	test
1	0.000743325857911259	1 ~ 16	train
1	0.000930721308880796	1 ~ 16	test
1	0.000387410400435328	1 ~ 16	train
1	0.000936795200686902	1 ~ 16	test
1	0.000928449037019163	1 ~ 16	train
1	0.00133371708216146	1 ~ 16	test
1	0.000498311594128609	1 ~ 16	train
1	0.000693191473449891	1 ~ 16	test
1	0.000495322048664093	1 ~ 16	train
1	0.000835013575851917	1 ~ 16	test
1	0.00079018680844456	1 ~ 17	train
1	0.000673138080552841	1 ~ 17	test
1	0.000577770231757313	1 ~ 17	train
1	0.000994614519489308	1 ~ 17	test
1	0.000549051153939217	1 ~ 17	train
1	0.000614471849985421	1 ~ 17	test
1	0.000427273567765951	1 ~ 17	train
1	0.00252554604473213	1 ~ 17	test
1	0.0004592108016368	1 ~ 17	train
1	0.000726129064181199	1 ~ 17	test
1	0.00084188167238608	1 ~ 17	train
1	0.00193617696641013	1 ~ 17	test
1	0.00047779327724129	1 ~ 17	train
1	0.00104834298448016	1 ~ 17	test
1	0.000295441452180967	1 ~ 17	train
1	0.000665976219655325	1 ~ 17	test
1	0.000647796667180955	1 ~ 17	train
1	0.00106075768902277	1 ~ 17	test
1	0.000677631876897067	1 ~ 18	train
1	0.00105189190556606	1 ~ 18	test
1	0.000267192430328578	1 ~ 18	train
1	0.000589522717442984	1 ~ 18	test
1	0.00129573268350214	1 ~ 18	train
1	0.00106157732079737	1 ~ 18	test
1	0.000648548302706331	1 ~ 18	train
1	0.0011175213730894	1 ~ 18	test
1	0.000543553323950619	1 ~ 18	train
1	0.00120393027706693	1 ~ 18	test
1	0.000525791372638196	1 ~ 18	train
1	0.00104567963474741	1 ~ 18	test
1	0.000440956704551354	1 ~ 18	train
1	0.000614657469365435	1 ~ 18	test
1	0.000548786483705044	1 ~ 18	train
0.996268656716418	0.00484848524016949	1 ~ 18	test
1	0.0004422742058523	1 ~ 18	train
0.996268656716418	0.00440143737553929	1 ~ 18	test
1	0.000546636176295578	1 ~ 19	train
1	0.0005396455914403	1 ~ 19	test
1	0.00024352983746212	1 ~ 19	train
1	0.00055502014583908	1 ~ 19	test
1	0.000504092546179891	1 ~ 19	train
1	0.00175918809448679	1 ~ 19	test
1	0.00042709952685982	1 ~ 19	train
1	0.000599617992217342	1 ~ 19	test
1	0.000533688114956021	1 ~ 19	train
1	0.000532945588929579	1 ~ 19	test
1	0.000485236523672938	1 ~ 19	train
1	0.00243009452242404	1 ~ 19	test
1	0.000368538341717795	1 ~ 19	train
1	0.00108098103373777	1 ~ 19	test
1	0.000366965512512252	1 ~ 19	train
1	0.00187983126185524	1 ~ 19	test
1	0.000429477688157931	1 ~ 19	train
1	0.00126292628798789	1 ~ 19	test
1	0.000382695259759203	1 ~ 20	train
1	0.000438384954274322	1 ~ 20	test
1	0.000350193964550272	1 ~ 20	train
1	0.000511830706576196	1 ~ 20	test
1	0.000348625733749941	1 ~ 20	train
1	0.000857579318108037	1 ~ 20	test
1	0.000549607502762228	1 ~ 20	train
1	0.00112843497966727	1 ~ 20	test
1	0.000381401332560927	1 ~ 20	train
1	0.000587418161254997	1 ~ 20	test
1	0.000471756473416463	1 ~ 20	train
1	0.000594647606097472	1 ~ 20	test
1	0.000324658962199464	1 ~ 20	train
1	0.00389298040924283	1 ~ 20	test
1	0.000538046064320952	1 ~ 20	train
1	0.00255699479021132	1 ~ 20	test
1	0.000481017224956304	1 ~ 20	train
0.992537313432836	0.0141095032449812	1 ~ 20	test
1	0.0026084512937814	Complete	train
1	0.00342537555843592	Complete	test
1	0.000299490988254547	Complete	train
1	0.000397845704962189	Complete	test
1	0.000403110083425418	Complete	train
1	0.000575833449450632	Complete	test
1	0.00062861293554306	Complete	train
0.99625468164794	0.00619084587863957	Complete	test
1	0.000330425333231688	Complete	train
1	0.00166827259818092	Complete	test
1	0.000380811310606077	Complete	train
1	0.000877225140963371	Complete	test
1	0.000335267774062231	Complete	train
1	0.00375789076012249	Complete	test
1	0.000252248428296298	Complete	train
0.996268656716418	0.00437545454284797	Complete	test
1	0.00157759129069746	Complete	train
0.996268656716418	0.011945813933077	Complete	test
