## Supplementary Data 8 for "Intra-genomic genes-to-genes correlation enables bacterial genome representation": SA_start_at_1_end_at_50_increasement_10.csv

acc	loss	input	set
0.282242990654206	1.38786435127258	0	train
0.283018867924528	1.3797287940979	0	test
0.282242990654206	1.38033950328827	0	train
0.283018867924528	1.37985948721568	0	test
0.282242990654206	1.38471567630768	0	train
0.283018867924528	1.37935948371887	0	test
0.283302063789869	1.3808581829071	0	train
0.280898876404494	1.37987911701202	0	test
0.283302063789869	1.37469220161438	0	train
0.280898876404494	1.37945596377055	0	test
0.283302063789869	1.37983024120331	0	train
0.280898876404494	1.37929709752401	0	test
0.281954887218045	1.37703669071198	0	train
0.283582089552239	1.37904930114746	0	test
0.281954887218045	1.37137055397034	0	train
0.283582089552239	1.37910119692485	0	test
0.281954887218045	1.38581907749176	0	train
0.283582089552239	1.37919211387634	0	test
1	0.00429108971729875	1	train
0.992452830188679	0.0159513544446478	1	test
1	0.00113822938874364	1	train
1	0.00117861349523688	1	test
1	0.00172037549782544	1	train
1	0.00277458018778513	1	test
1	0.00332742929458618	1	train
0.99625468164794	0.0167071697069332	1	test
1	0.00200434541329741	1	train
0.99625468164794	0.0141371129235874	1	test
1	0.000687240797560662	1	train
0.99250936329588	0.00896279086009599	1	test
1	0.0013952316949144	1	train
1	0.00361147779040039	1	test
1	0.00134818791411817	1	train
1	0.00325375118215258	1	test
0.99812030075188	0.0064209271222353	1	train
0.992537313432836	0.0349719154958924	1	test
1	0.000647853594273329	1 ~ 20	train
1	0.0011280422040727	1 ~ 20	test
1	0.000342526414897293	1 ~ 20	train
1	0.000644253974314779	1 ~ 20	test
1	0.000530216319020838	1 ~ 20	train
1	0.00153653953263226	1 ~ 20	test
1	0.000416391005273908	1 ~ 20	train
1	0.00143181024274478	1 ~ 20	test
1	0.00040747137973085	1 ~ 20	train
1	0.00049002148443833	1 ~ 20	test
1	0.000392132555134594	1 ~ 20	train
1	0.000483997641519333	1 ~ 20	test
1	0.000554083089809865	1 ~ 20	train
1	0.000617053029903521	1 ~ 20	test
1	0.000373920745914802	1 ~ 20	train
1	0.000756870314944535	1 ~ 20	test
1	0.000721969350706786	1 ~ 20	train
1	0.000893393182195723	1 ~ 20	test
1	0.000204640062293038	1 ~ 30	train
1	0.000682586236507632	1 ~ 30	test
1	0.000530762830749154	1 ~ 30	train
0.99622641509434	0.00430803594645113	1 ~ 30	test
1	0.00042166537605226	1 ~ 30	train
1	0.00125847661790128	1 ~ 30	test
1	0.000350787071511149	1 ~ 30	train
1	0.00395462409748385	1 ~ 30	test
1	0.000411014218116179	1 ~ 30	train
1	0.000636466022115201	1 ~ 30	test
1	0.000616163655649871	1 ~ 30	train
1	0.00127736599339793	1 ~ 30	test
1	0.000185277851414867	1 ~ 30	train
1	0.000280941157446553	1 ~ 30	test
1	0.00062244973378256	1 ~ 30	train
1	0.000772336575513085	1 ~ 30	test
1	0.000825316295959055	1 ~ 30	train
1	0.000820355383135999	1 ~ 30	test
1	0.000512247963342816	1 ~ 40	train
1	0.000489229549809049	1 ~ 40	test
1	0.000619677943177521	1 ~ 40	train
1	0.00100125939934514	1 ~ 40	test
1	0.000280373758869246	1 ~ 40	train
1	0.000665039260638878	1 ~ 40	test
1	0.00058652157895267	1 ~ 40	train
1	0.00173208190244623	1 ~ 40	test
1	0.000673619739245623	1 ~ 40	train
1	0.00200310147677859	1 ~ 40	test
1	0.000163522578077391	1 ~ 40	train
1	0.000216024573698329	1 ~ 40	test
1	0.000355927943019196	1 ~ 40	train
1	0.000478300013734649	1 ~ 40	test
1	0.000367013271898031	1 ~ 40	train
1	0.000537216197699308	1 ~ 40	test
1	0.00060592801310122	1 ~ 40	train
1	0.000720280736762409	1 ~ 40	test
1	0.00037678744411096	1 ~ 50	train
1	0.00116316213582953	1 ~ 50	test
1	0.000448719336418435	1 ~ 50	train
1	0.000671080080792308	1 ~ 50	test
1	0.000737880822271109	1 ~ 50	train
1	0.000774807568329076	1 ~ 50	test
1	0.000503218674566597	1 ~ 50	train
1	0.000870509655214846	1 ~ 50	test
1	0.000403688551159576	1 ~ 50	train
1	0.0013658941606991	1 ~ 50	test
1	0.000307611015159637	1 ~ 50	train
1	0.00187272426167813	1 ~ 50	test
1	0.000496777705848217	1 ~ 50	train
1	0.00107196805765852	1 ~ 50	test
1	0.000414414389524609	1 ~ 50	train
1	0.000590517515471826	1 ~ 50	test
1	0.000624655687715858	1 ~ 50	train
1	0.00105302321026102	1 ~ 50	test
1	0.000333565752953291	Complete	train
1	0.00112958879617509	Complete	test
1	0.000336925295414403	Complete	train
1	0.000998024527992432	Complete	test
1	0.00027935765683651	Complete	train
1	0.000417170585327161	Complete	test
1	0.000294291996397078	Complete	train
1	0.00277945107275931	Complete	test
1	0.000215023508644663	Complete	train
0.99625468164794	0.00546716225411122	Complete	test
1	0.00071479839971289	Complete	train
0.99250936329588	0.00762256351299584	Complete	test
1	0.000376692216377705	Complete	train
1	0.000728861739238103	Complete	test
1	0.000284246110823005	Complete	train
1	0.000720526790246367	Complete	test
1	0.000660023011732846	Complete	train
1	0.00138498846596728	Complete	test
