## Supplementary Data 8 for "Intra-genomic genes-to-genes correlation enables bacterial genome representation": SA_window_length_5.csv

acc	loss	input	set
1	0.000206821481697261	Complete	train
0.99622641509434	0.00982510505127721	Complete	test
1	0.000280664215097204	Complete	train
0.99622641509434	0.00535594198542337	Complete	test
1	0.000261173088802025	Complete	train
0.99622641509434	0.00956410087140588	Complete	test
1	0.000562386529054493	Complete	train
1	0.00327627814840525	Complete	test
1	0.000616335950326174	Complete	train
1	0.00182940177425432	Complete	test
1	0.000495182059239596	Complete	train
1	0.0016376143709446	Complete	test
1	0.000492630118969828	Complete	train
1	0.00271923399607961	Complete	test
1	0.000430908490670845	Complete	train
1	0.00203410156730873	Complete	test
1	0.000451246713055298	Complete	train
1	0.00229143025353551	Complete	test
0.998130841121495	0.00178701244294643	1	train
1	0.0020512913664182	1	test
0.998130841121495	0.00833475589752197	1	train
0.99622641509434	0.00897112566356858	1	test
0.996261682242991	0.0163908507674932	1	train
0.966037735849057	0.0483200283100208	1	test
0.99812382739212	0.00812077708542347	1	train
0.98876404494382	0.0392556663913031	1	test
0.99812382739212	0.00967841036617756	1	train
0.99625468164794	0.029464937436084	1	test
1	0.00190798193216324	1	train
0.99625468164794	0.0105341398933282	1	test
1	0.00288769952021539	1	train
0.988805970149254	0.022931157068039	1	test
0.99812030075188	0.0112213036045432	1	train
0.992537313432836	0.0155761770438403	1	test
1	0.00447819801047444	1	train
0.996268656716418	0.0213358038260291	1	test
1	0.0167252365499735	61 ~ 65	train
1	0.0117336120456457	61 ~ 65	test
1	0.00269248336553574	61 ~ 65	train
1	0.0043137485627085	61 ~ 65	test
0.992523364485981	0.0349774360656738	61 ~ 65	train
0.988679245283019	0.0406148880720139	61 ~ 65	test
1	0.00338109862059355	61 ~ 65	train
0.99625468164794	0.0106294423652192	61 ~ 65	test
1	0.00440254667773843	61 ~ 65	train
1	0.00689960321566711	61 ~ 65	test
0.99624765478424	0.013514306396246	61 ~ 65	train
0.99250936329588	0.0376610561894874	61 ~ 65	test
1	0.00857420079410076	61 ~ 65	train
0.992537313432836	0.0438355241591732	61 ~ 65	test
0.99812030075188	0.011043967679143	61 ~ 65	train
0.988805970149254	0.0310386144556105	61 ~ 65	test
0.986842105263158	0.0228348970413208	61 ~ 65	train
0.988805970149254	0.0247887655471762	61 ~ 65	test
0.992523364485981	0.0420796498656273	121 ~ 125	train
0.984905660377358	0.0313291853914658	121 ~ 125	test
0.986915887850467	0.0360935814678669	121 ~ 125	train
0.981132075471698	0.0366744908193747	121 ~ 125	test
0.998130841121495	0.00989609677344561	121 ~ 125	train
1	0.0098943542689085	121 ~ 125	test
0.99812382739212	0.0248006582260132	121 ~ 125	train
1	0.0154991264765461	121 ~ 125	test
0.99249530956848	0.0508028268814087	121 ~ 125	train
0.98501872659176	0.0580370612442493	121 ~ 125	test
0.983114446529081	0.0269286911934614	121 ~ 125	train
0.9812734082397	0.0350306363155444	121 ~ 125	test
1	0.00954236648976803	121 ~ 125	train
0.988805970149254	0.0204671300016344	121 ~ 125	test
0.986842105263158	0.0537858009338379	121 ~ 125	train
0.985074626865672	0.053039084499081	121 ~ 125	test
0.981203007518797	0.0363182686269283	121 ~ 125	train
0.962686567164179	0.0473656019506355	121 ~ 125	test
0.973831775700935	0.0741750970482826	181 ~ 185	train
0.981132075471698	0.100554573039214	181 ~ 185	test
0.990654205607477	0.0260061901062727	181 ~ 185	train
0.969811320754717	0.0475007671241959	181 ~ 185	test
1	0.00535888783633709	181 ~ 185	train
0.99622641509434	0.0300312594821056	181 ~ 185	test
0.99624765478424	0.0282514523714781	181 ~ 185	train
0.97752808988764	0.0570222648481528	181 ~ 185	test
0.99437148217636	0.0146399904042482	181 ~ 185	train
0.9812734082397	0.0579221788793802	181 ~ 185	test
0.9906191369606	0.0370383895933628	181 ~ 185	train
0.9812734082397	0.0811837737758954	181 ~ 185	test
0.983082706766917	0.0266106650233269	181 ~ 185	train
0.977611940298508	0.0592812517036994	181 ~ 185	test
0.99812030075188	0.00950702559202909	181 ~ 185	train
0.988805970149254	0.0472759945938985	181 ~ 185	test
0.99812030075188	0.0302928257733583	181 ~ 185	train
0.98134328358209	0.0397253874689341	181 ~ 185	test
0.992523364485981	0.0236230324953794	241 ~ 245	train
0.988679245283019	0.023529456773152	241 ~ 245	test
0.986915887850467	0.0223852246999741	241 ~ 245	train
0.992452830188679	0.0264678668851654	241 ~ 245	test
0.983177570093458	0.0414574220776558	241 ~ 245	train
0.958490566037736	0.115125539402167	241 ~ 245	test
0.99624765478424	0.0158902946859598	241 ~ 245	train
1	0.00376532622613013	241 ~ 245	test
0.9906191369606	0.00949403177946806	241 ~ 245	train
1	0.019740657415241	241 ~ 245	test
0.984990619136961	0.0355840660631657	241 ~ 245	train
0.9812734082397	0.0405513352404038	241 ~ 245	test
0.996240601503759	0.0144187351688743	241 ~ 245	train
1	0.0092962384223938	241 ~ 245	test
0.994360902255639	0.0318179316818714	241 ~ 245	train
0.988805970149254	0.0418937643989921	241 ~ 245	test
0.99812030075188	0.00903960783034563	241 ~ 245	train
0.992537313432836	0.0308146961033344	241 ~ 245	test
0.981308411214953	0.0608762018382549	301 ~ 305	train
0.977358490566038	0.117402609437704	301 ~ 305	test
0.988785046728972	0.0118628339841962	301 ~ 305	train
0.977358490566038	0.0582052860409021	301 ~ 305	test
0.973831775700935	0.063145712018013	301 ~ 305	train
0.969811320754717	0.107618662218253	301 ~ 305	test
0.969981238273921	0.076427735388279	301 ~ 305	train
0.943820224719101	0.14721384147803	301 ~ 305	test
0.98686679174484	0.0459120087325573	301 ~ 305	train
0.970037453183521	0.0685308625300725	301 ~ 305	test
0.98874296435272	0.0247790217399597	301 ~ 305	train
0.966292134831461	0.0482606117924054	301 ~ 305	test
0.994360902255639	0.0114503772929311	301 ~ 305	train
0.996268656716418	0.0150922698279222	301 ~ 305	test
0.990601503759398	0.0481573566794395	301 ~ 305	train
0.98134328358209	0.0504562351852655	301 ~ 305	test
0.988721804511278	0.0368608608841896	301 ~ 305	train
0.985074626865672	0.0622117233773073	301 ~ 305	test
0.981308411214953	0.0277721118181944	361 ~ 365	train
0.981132075471698	0.0683899900565545	361 ~ 365	test
1	0.0062620067037642	361 ~ 365	train
0.99622641509434	0.0524554948012034	361 ~ 365	test
0.981308411214953	0.101815059781075	361 ~ 365	train
0.969811320754717	0.0681126502652963	361 ~ 365	test
0.964352720450281	0.0845230594277382	361 ~ 365	train
0.9812734082397	0.0751327636341254	361 ~ 365	test
0.979362101313321	0.0726016908884048	361 ~ 365	train
0.97752808988764	0.11103422070543	361 ~ 365	test
0.977485928705441	0.0331831239163876	361 ~ 365	train
0.973782771535581	0.0634985441962878	361 ~ 365	test
0.990601503759398	0.0117752980440855	361 ~ 365	train
0.992537313432836	0.0331841645141443	361 ~ 365	test
0.977443609022556	0.0698388889431953	361 ~ 365	train
0.973880597014925	0.0700938558826844	361 ~ 365	test
0.99812030075188	0.0278611313551664	361 ~ 365	train
1	0.0161766996607184	361 ~ 365	test
0.983177570093458	0.0574947521090508	421 ~ 425	train
0.954716981132075	0.0712431582311789	421 ~ 425	test
0.936448598130841	0.127337202429771	421 ~ 425	train
0.928301886792453	0.141269897421201	421 ~ 425	test
0.996261682242991	0.0311945620924234	421 ~ 425	train
0.981132075471698	0.0428031949947278	421 ~ 425	test
0.99437148217636	0.0160438790917397	421 ~ 425	train
0.99625468164794	0.0281862566868464	421 ~ 425	test
0.934333958724203	0.146540477871895	421 ~ 425	train
0.951310861423221	0.14451352506876	421 ~ 425	test
1	0.00933654885739088	421 ~ 425	train
1	0.00910152184466521	421 ~ 425	test
0.990601503759398	0.036616537719965	421 ~ 425	train
0.977611940298508	0.0312667600810528	421 ~ 425	test
0.99812030075188	0.0148312086239457	421 ~ 425	train
0.996268656716418	0.0276741556202372	421 ~ 425	test
0.979323308270677	0.0902357399463654	421 ~ 425	train
0.98134328358209	0.0636592333515485	421 ~ 425	test
0.981308411214953	0.115443743765354	481 ~ 485	train
0.981132075471698	0.0589375793933868	481 ~ 485	test
0.801869158878505	0.356088936328888	481 ~ 485	train
0.826415094339623	0.345031936963399	481 ~ 485	test
0.925233644859813	0.208867132663727	481 ~ 485	train
0.913207547169811	0.230470369259516	481 ~ 485	test
0.954971857410882	0.0876546055078506	481 ~ 485	train
0.951310861423221	0.128503076732159	481 ~ 485	test
0.977485928705441	0.0659909024834633	481 ~ 485	train
0.970037453183521	0.105762152622143	481 ~ 485	test
0.981238273921201	0.0671326518058777	481 ~ 485	train
0.970037453183521	0.0844972788666685	481 ~ 485	test
0.969924812030075	0.0808581560850143	481 ~ 485	train
0.966417910447761	0.0996780308584372	481 ~ 485	test
0.975563909774436	0.0654685795307159	481 ~ 485	train
0.970149253731343	0.121064269294341	481 ~ 485	test
0.986842105263158	0.029394568875432	481 ~ 485	train
0.985074626865672	0.0636220757539074	481 ~ 485	test
0.910280373831776	0.132196187973022	541 ~ 545	train
0.916981132075472	0.155392597119013	541 ~ 545	test
0.919626168224299	0.177064090967178	541 ~ 545	train
0.924528301886792	0.215849250555038	541 ~ 545	test
0.949532710280374	0.0721985697746277	541 ~ 545	train
0.954716981132075	0.133367655177911	541 ~ 545	test
0.928705440900563	0.174793928861618	541 ~ 545	train
0.936329588014981	0.152909946938356	541 ~ 545	test
0.954971857410882	0.100975625216961	541 ~ 545	train
0.962546816479401	0.125753949085871	541 ~ 545	test
0.984990619136961	0.0473922342061996	541 ~ 545	train
0.97752808988764	0.104766095678012	541 ~ 545	test
0.960526315789474	0.137689784169197	541 ~ 545	train
0.958955223880597	0.130926532049974	541 ~ 545	test
0.949248120300752	0.125921279191971	541 ~ 545	train
0.955223880597015	0.113082033892473	541 ~ 545	test
0.941729323308271	0.140633091330528	541 ~ 545	train
0.932835820895522	0.148149078090986	541 ~ 545	test
0.910280373831776	0.19962914288044	601 ~ 605	train
0.905660377358491	0.216829920808474	601 ~ 605	test
0.930841121495327	0.395492672920227	601 ~ 605	train
0.916981132075472	0.424680978059769	601 ~ 605	test
0.923364485981308	0.225538060069084	601 ~ 605	train
0.890566037735849	0.265511343876521	601 ~ 605	test
0.979362101313321	0.0889595746994019	601 ~ 605	train
0.958801498127341	0.139794598023097	601 ~ 605	test
0.966228893058161	0.117064394056797	601 ~ 605	train
0.940074906367041	0.175814005235831	601 ~ 605	test
0.894934333958724	0.270168006420135	601 ~ 605	train
0.853932584269663	0.279619932174683	601 ~ 605	test
0.93796992481203	0.138310566544533	601 ~ 605	train
0.932835820895522	0.137017784019311	601 ~ 605	test
0.958646616541353	0.167975649237633	601 ~ 605	train
0.962686567164179	0.162591914335887	601 ~ 605	test
0.781954887218045	0.406765431165695	601 ~ 605	train
0.824626865671642	0.349196135997772	601 ~ 605	test
0.803738317757009	0.522851884365082	661 ~ 665	train
0.784905660377359	0.547918727000554	661 ~ 665	test
0.68411214953271	0.628173589706421	661 ~ 665	train
0.686792452830189	0.592955440282822	661 ~ 665	test
0.564485981308411	0.86969006061554	661 ~ 665	train
0.543396226415094	0.915087739626567	661 ~ 665	test
0.765478424015009	0.593484282493591	661 ~ 665	train
0.782771535580524	0.488782952229182	661 ~ 665	test
0.692307692307692	0.557180225849152	661 ~ 665	train
0.711610486891386	0.557594647010167	661 ~ 665	test
0.452157598499062	1.07368922233582	661 ~ 665	train
0.438202247191011	1.06247852245967	661 ~ 665	test
0.770676691729323	0.532258093357086	661 ~ 665	train
0.779850746268657	0.521118859450022	661 ~ 665	test
0.513157894736842	0.987061262130737	661 ~ 665	train
0.548507462686567	0.898195366064707	661 ~ 665	test
0.768796992481203	0.503144979476929	661 ~ 665	train
0.776119402985075	0.529155015945435	661 ~ 665	test
0.282242990654206	1.38969016075134	688 ~ 692	train
0.283018867924528	1.37896196047465	688 ~ 692	test
0.282242990654206	1.38237500190735	688 ~ 692	train
0.283018867924528	1.37961328029633	688 ~ 692	test
0.282242990654206	1.36987709999084	688 ~ 692	train
0.283018867924528	1.37832208474477	688 ~ 692	test
0.283302063789869	1.3774688243866	688 ~ 692	train
0.280898876404494	1.37867673238118	688 ~ 692	test
0.283302063789869	1.38523316383362	688 ~ 692	train
0.280898876404494	1.37992405891418	688 ~ 692	test
0.283302063789869	1.37836420536041	688 ~ 692	train
0.280898876404494	1.37977282206217	688 ~ 692	test
0.281954887218045	1.37943589687347	688 ~ 692	train
0.283582089552239	1.37939389546712	688 ~ 692	test
0.281954887218045	1.37696099281311	688 ~ 692	train
0.283582089552239	1.3789427280426	688 ~ 692	test
0.281954887218045	1.38833832740784	688 ~ 692	train
0.283582089552239	1.37974222501119	688 ~ 692	test
0.282242990654206	1.39227378368378	0	train
0.283018867924528	1.37954080104828	0	test
0.282242990654206	1.38986563682556	0	train
0.283018867924528	1.37889353434245	0	test
0.282242990654206	1.38240432739258	0	train
0.283018867924528	1.37924416859945	0	test
0.283302063789869	1.38369715213776	0	train
0.280898876404494	1.37928239504496	0	test
0.283302063789869	1.37690675258636	0	train
0.280898876404494	1.37962830066681	0	test
0.283302063789869	1.37665009498596	0	train
0.280898876404494	1.37973133722941	0	test
0.281954887218045	1.38049376010895	0	train
0.283582089552239	1.37951497236888	0	test
0.281954887218045	1.37848055362701	0	train
0.283582089552239	1.37831171353658	0	test
0.281954887218045	1.38066983222961	0	train
0.283582089552239	1.37847383817037	0	test
