## Supplementary Data 8 for "Intra-genomic genes-to-genes correlation enables bacterial genome representation": SA_window_length_20.csv

acc	loss	input	set
1	0.000424680765718222	Complete	train
1	0.000616580558319887	Complete	test
1	0.000262115936493501	Complete	train
1	0.000465101620648056	Complete	test
1	0.00032290248782374	Complete	train
1	0.000558881380129606	Complete	test
1	0.000754744105506688	Complete	train
0.99250936329588	0.00859407364623621	Complete	test
1	0.000364765524864197	Complete	train
1	0.00266496112453751	Complete	test
1	0.000353637617081404	Complete	train
1	0.00253140695470696	Complete	test
1	0.000299436971545219	Complete	train
1	0.000365778629202396	Complete	test
1	0.000481832394143566	Complete	train
1	0.000504058834242945	Complete	test
1	0.00078912079334259	Complete	train
1	0.00103738206477525	Complete	test
1	0.000453226326499134	1	train
1	0.000528695187919463	1	test
1	0.000366313382983208	1	train
1	0.000483161207133283	1	test
1	0.000368821027223021	1	train
1	0.000652777554932982	1	test
1	0.000555983220692724	1	train
1	0.00138343948250016	1	test
1	0.000242228750721551	1	train
1	0.00060471210842176	1	test
1	0.000545266841072589	1	train
1	0.00226435069149981	1	test
1	0.000511863501742482	1	train
1	0.000760805764002725	1	test
1	0.000411711051128805	1	train
1	0.000707326621826117	1	test
1	0.0004386535147205	1	train
1	0.000982362350138525	1	test
1	0.00076111446833238	61 ~ 80	train
1	0.00132802858327826	61 ~ 80	test
0.998130841121495	0.00317368027754128	61 ~ 80	train
0.992452830188679	0.0294263732309143	61 ~ 80	test
1	0.00114014209248126	61 ~ 80	train
1	0.00266870305252572	61 ~ 80	test
1	0.00101782218553126	61 ~ 80	train
0.99250936329588	0.0200854182476178	61 ~ 80	test
1	0.00216104811988771	61 ~ 80	train
0.99250936329588	0.0212225901583831	61 ~ 80	test
0.99812382739212	0.00303045031614602	61 ~ 80	train
0.98501872659176	0.0252798382813732	61 ~ 80	test
1	0.000955833762418479	61 ~ 80	train
1	0.000946009609227379	61 ~ 80	test
1	0.00123344000894576	61 ~ 80	train
1	0.000841874144195269	61 ~ 80	test
1	0.000826803443487734	61 ~ 80	train
1	0.00111152559596424	61 ~ 80	test
1	0.00185665360186249	121 ~ 140	train
1	0.00152342751001318	121 ~ 140	test
1	0.00252114934846759	121 ~ 140	train
0.992452830188679	0.0254436229200413	121 ~ 140	test
1	0.000912004383280873	121 ~ 140	train
1	0.00126068947914367	121 ~ 140	test
1	0.000727676204405725	121 ~ 140	train
0.99625468164794	0.00482233679698159	121 ~ 140	test
1	0.00134367775171995	121 ~ 140	train
0.99250936329588	0.0278115717228502	121 ~ 140	test
1	0.000479083799291402	121 ~ 140	train
1	0.00262085121357813	121 ~ 140	test
1	0.00235107634216547	121 ~ 140	train
0.996268656716418	0.00706102287707229	121 ~ 140	test
1	0.00147381750866771	121 ~ 140	train
1	0.0020368512487039	121 ~ 140	test
1	0.000759064627345651	121 ~ 140	train
1	0.00252411442731197	121 ~ 140	test
1	0.00171799375675619	181 ~ 200	train
1	0.00321999415367221	181 ~ 200	test
1	0.00154636276420206	181 ~ 200	train
0.99622641509434	0.00458953079457084	181 ~ 200	test
1	0.00227438588626683	181 ~ 200	train
0.992452830188679	0.0108692091889679	181 ~ 200	test
1	0.00177110743243247	181 ~ 200	train
0.99625468164794	0.0120502080147465	181 ~ 200	test
1	0.0110859293490648	181 ~ 200	train
0.99250936329588	0.0353863043710589	181 ~ 200	test
1	0.00130945513956249	181 ~ 200	train
0.99625468164794	0.00672452807581673	181 ~ 200	test
1	0.0026392478030175	181 ~ 200	train
0.996268656716418	0.00987440006186565	181 ~ 200	test
1	0.00180515821557492	181 ~ 200	train
1	0.00190813982044347	181 ~ 200	test
1	0.00306922639720142	181 ~ 200	train
0.996268656716418	0.01320357946679	181 ~ 200	test
1	0.00272498815320432	241 ~ 260	train
1	0.00535785387425373	241 ~ 260	test
1	0.00412157364189625	241 ~ 260	train
1	0.00563135479266445	241 ~ 260	test
1	0.00247374130412936	241 ~ 260	train
0.99622641509434	0.00819465512176976	241 ~ 260	test
1	0.004766168538481	241 ~ 260	train
0.99625468164794	0.0239312048070133	241 ~ 260	test
1	0.00467017525807023	241 ~ 260	train
0.99250936329588	0.0262530909385532	241 ~ 260	test
1	0.00312565499916673	241 ~ 260	train
0.99250936329588	0.0260330679981659	241 ~ 260	test
0.99812030075188	0.00850044004619122	241 ~ 260	train
0.996268656716418	0.0064375294217219	241 ~ 260	test
0.99812030075188	0.00404287362471223	241 ~ 260	train
0.988805970149254	0.0170986532854537	241 ~ 260	test
1	0.00333412643522024	241 ~ 260	train
0.996268656716418	0.0068133909565707	241 ~ 260	test
1	0.00434294017031789	301 ~ 320	train
1	0.00418079326239725	301 ~ 320	test
1	0.00400741817429662	301 ~ 320	train
1	0.00548642547801137	301 ~ 320	test
1	0.00445575546473265	301 ~ 320	train
1	0.0076955466841658	301 ~ 320	test
1	0.00421503698453307	301 ~ 320	train
0.99625468164794	0.0230508406336109	301 ~ 320	test
1	0.0085348216816783	301 ~ 320	train
0.99625468164794	0.0280753643407176	301 ~ 320	test
1	0.00186669325921685	301 ~ 320	train
0.99625468164794	0.00833020623152455	301 ~ 320	test
1	0.00200280011631548	301 ~ 320	train
1	0.00188975078829875	301 ~ 320	test
1	0.0028279684484005	301 ~ 320	train
1	0.0047697063225011	301 ~ 320	test
1	0.00166297168470919	301 ~ 320	train
1	0.00222241063602269	301 ~ 320	test
1	0.00485537899658084	361 ~ 380	train
1	0.00614171537260215	361 ~ 380	test
0.998130841121495	0.00411919085308909	361 ~ 380	train
0.992452830188679	0.0150007394064839	361 ~ 380	test
1	0.00560203660279512	361 ~ 380	train
0.988679245283019	0.0224163540018102	361 ~ 380	test
1	0.00210166187025607	361 ~ 380	train
0.98876404494382	0.0122986837135007	361 ~ 380	test
0.99812382739212	0.00476397341117263	361 ~ 380	train
0.98876404494382	0.0214912228596707	361 ~ 380	test
1	0.00159019196871668	361 ~ 380	train
0.99625468164794	0.0157859078026377	361 ~ 380	test
1	0.00387292471714318	361 ~ 380	train
1	0.00439582431378464	361 ~ 380	test
1	0.00336770201101899	361 ~ 380	train
1	0.00423246179707348	361 ~ 380	test
1	0.00176468549761921	361 ~ 380	train
0.996268656716418	0.00583368454438945	361 ~ 380	test
0.998130841121495	0.00320367678068578	421 ~ 440	train
0.99622641509434	0.0101703576122721	421 ~ 440	test
1	0.0013246099697426	421 ~ 440	train
1	0.00384207752843698	421 ~ 440	test
0.998130841121495	0.00819053128361702	421 ~ 440	train
0.99622641509434	0.0139279941407343	421 ~ 440	test
1	0.0030507652554661	421 ~ 440	train
0.99625468164794	0.0140687567957987	421 ~ 440	test
0.99624765478424	0.00668262923136353	421 ~ 440	train
0.98876404494382	0.0193290710449219	421 ~ 440	test
0.99437148217636	0.0208057891577482	421 ~ 440	train
0.99625468164794	0.0167935856928428	421 ~ 440	test
1	0.0027138430159539	421 ~ 440	train
1	0.00710724402839939	421 ~ 440	test
1	0.00382459303364158	421 ~ 440	train
0.996268656716418	0.00970176832439999	421 ~ 440	test
1	0.00337334745563567	421 ~ 440	train
0.996268656716418	0.0108021820584933	421 ~ 440	test
0.998130841121495	0.00335757713764906	481 ~ 500	train
0.988679245283019	0.0178975641417007	481 ~ 500	test
0.998130841121495	0.0110495956614614	481 ~ 500	train
1	0.0144325016687314	481 ~ 500	test
0.998130841121495	0.0189481507986784	481 ~ 500	train
0.988679245283019	0.0336941868687669	481 ~ 500	test
1	0.00569177931174636	481 ~ 500	train
0.98876404494382	0.0215279615173737	481 ~ 500	test
0.99624765478424	0.0224586836993694	481 ~ 500	train
0.98501872659176	0.0379477984582384	481 ~ 500	test
0.99812382739212	0.00483980169519782	481 ~ 500	train
0.99250936329588	0.0353789265888433	481 ~ 500	test
0.988721804511278	0.0207016468048096	481 ~ 500	train
1	0.0133350072428584	481 ~ 500	test
0.996240601503759	0.0141582600772381	481 ~ 500	train
1	0.0159374972184499	481 ~ 500	test
0.996240601503759	0.0114570651203394	481 ~ 500	train
1	0.00690385528529684	481 ~ 500	test
0.998130841121495	0.00539905251935124	541 ~ 560	train
0.99622641509434	0.0143420674527685	541 ~ 560	test
0.994392523364486	0.0357048362493515	541 ~ 560	train
0.99622641509434	0.0308753692855438	541 ~ 560	test
0.998130841121495	0.00954909343272448	541 ~ 560	train
0.99622641509434	0.0230452343821526	541 ~ 560	test
0.99624765478424	0.00631484016776085	541 ~ 560	train
0.99250936329588	0.0127927394739042	541 ~ 560	test
0.99437148217636	0.00624478096142411	541 ~ 560	train
0.99250936329588	0.0323302336037159	541 ~ 560	test
1	0.0089624309912324	541 ~ 560	train
0.98876404494382	0.0276808623069276	541 ~ 560	test
0.986842105263158	0.0214150510728359	541 ~ 560	train
0.977611940298508	0.0313848381241163	541 ~ 560	test
0.988721804511278	0.0110805043950677	541 ~ 560	train
0.985074626865672	0.0265101265783111	541 ~ 560	test
0.99812030075188	0.010005746036768	541 ~ 560	train
0.992537313432836	0.0135583584196866	541 ~ 560	test
0.97196261682243	0.049127109348774	601 ~ 620	train
0.969811320754717	0.0721816805501779	601 ~ 620	test
0.998130841121495	0.0356224067509174	601 ~ 620	train
0.99622641509434	0.0316940393919746	601 ~ 620	test
0.975700934579439	0.061318576335907	601 ~ 620	train
0.966037735849057	0.0681136064231396	601 ~ 620	test
0.975609756097561	0.0583487078547478	601 ~ 620	train
0.970037453183521	0.0725951883941889	601 ~ 620	test
0.99812382739212	0.00700049847364426	601 ~ 620	train
0.99625468164794	0.0159274665638804	601 ~ 620	test
0.99249530956848	0.018585454672575	601 ~ 620	train
0.99250936329588	0.033992895235618	601 ~ 620	test
0.954887218045113	0.13239249587059	601 ~ 620	train
0.98134328358209	0.0714135269323985	601 ~ 620	test
0.996240601503759	0.0252295210957527	601 ~ 620	train
0.988805970149254	0.0345974334826072	601 ~ 620	test
0.954887218045113	0.098034992814064	601 ~ 620	train
0.955223880597015	0.0895324430118005	601 ~ 620	test
0.68411214953271	0.595733940601349	661 ~ 680	train
0.675471698113208	0.598442773024241	661 ~ 680	test
0.942056074766355	0.119302295148373	661 ~ 680	train
0.962264150943396	0.141023976107438	661 ~ 680	test
0.904672897196262	0.223600313067436	661 ~ 680	train
0.909433962264151	0.251893659432729	661 ~ 680	test
0.953095684803002	0.183429032564163	661 ~ 680	train
0.951310861423221	0.169521274665991	661 ~ 680	test
0.872420262664165	0.248490482568741	661 ~ 680	train
0.865168539325843	0.265196988979975	661 ~ 680	test
0.958724202626642	0.173047944903374	661 ~ 680	train
0.932584269662921	0.195993018647035	661 ~ 680	test
0.919172932330827	0.269046783447266	661 ~ 680	train
0.917910447761194	0.224895988901456	661 ~ 680	test
0.93796992481203	0.200899913907051	661 ~ 680	train
0.936567164179104	0.179046938816706	661 ~ 680	test
0.921052631578947	0.264369070529938	661 ~ 680	train
0.940298507462687	0.254788249731064	661 ~ 680	test
0.527102803738318	0.817055642604828	673 ~ 692	train
0.486792452830189	0.826302131017049	673 ~ 692	test
0.450467289719626	0.813109517097473	673 ~ 692	train
0.494339622641509	0.820807536443075	673 ~ 692	test
0.278504672897196	1.338587641716	673 ~ 692	train
0.279245283018868	1.35140057404836	673 ~ 692	test
0.48780487804878	0.85387921333313	673 ~ 692	train
0.524344569288389	0.813174446423849	673 ~ 692	test
0.482176360225141	0.807507157325745	673 ~ 692	train
0.48314606741573	0.798933486143748	673 ~ 692	test
0.519699812382739	0.805037081241608	673 ~ 692	train
0.50187265917603	0.809373537699381	673 ~ 692	test
0.5	0.788511574268341	673 ~ 692	train
0.507462686567164	0.817560931046804	673 ~ 692	test
0.511278195488722	0.77294647693634	673 ~ 692	train
0.529850746268657	0.799097061157227	673 ~ 692	test
0.505639097744361	0.821123778820038	673 ~ 692	train
0.526119402985075	0.809561689694723	673 ~ 692	test
0.282242990654206	1.38781130313873	0	train
0.283018867924528	1.37992795308431	0	test
0.282242990654206	1.39207887649536	0	train
0.283018867924528	1.37927345434825	0	test
0.282242990654206	1.38490641117096	0	train
0.283018867924528	1.37980643908183	0	test
0.283302063789869	1.38003265857697	0	train
0.280898876404494	1.37984800338745	0	test
0.283302063789869	1.38369178771973	0	train
0.280898876404494	1.37951445579529	0	test
0.283302063789869	1.37990319728851	0	train
0.280898876404494	1.37980059782664	0	test
0.281954887218045	1.38228762149811	0	train
0.283582089552239	1.37861168384552	0	test
0.281954887218045	1.37769019603729	0	train
0.283582089552239	1.379021525383	0	test
0.281954887218045	1.38169252872467	0	train
0.283582089552239	1.37937517960866	0	test
