## Supplementary Data 9 for "Intra-genomic genes-to-genes correlation enables bacterial genome representation": presence_CJ.xlsx

### Sheet: pre_1_10
gene	loss	acc	auroc	sd_auroc	train_loss	train_acc	train_auroc	train_sd_auroc
VFG001967(gb|YP_002344822)	0.25602	0.90735	0.952482	0.0014638	0.225984	0.9201	0.96295	0.00201656
VFG001953(gb|YP_002344808)	0.237526	0.91	0.963461	0.00273986	0.197936	0.92385	0.974017	0.00415943
VFG001968(gb|YP_002344823)	0.206168	0.92645	0.967644	0.00235853	0.188305	0.9339	0.972087	0.00285226
OXA-605	0.130573	0.96175	0.9845	0.0011288	0.107345	0.9687	0.990535	0.00161818
VFG001969(gb|YP_002344824)	0.164244	0.94	0.979926	0.00223304	0.143916	0.94965	0.985121	0.00180601
VFG011826(gb|YP_002343512)	0.6291	0.62125	0.652203	0.00834541	0.602474	0.6439	0.69543	0.00689357
OXA-603	0.126706	0.96185	0.985491	0.00247598	0.094857	0.97045	0.992384	0.000489518
VFG001988(gb|YP_002344798)	0.116522	0.96095	0.990064	0.000845048	0.0685516	0.9737	0.996515	0.000815248
OXA-193	0.125487	0.9636	0.985177	0.00140935	0.0934614	0.97095	0.992043	0.00160977
VFG001936(gb|YP_002344528)	0.300286	0.8693	0.937509	0.0062451	0.260758	0.88485	0.950854	0.00244526
VFG001941(gb|YP_002344533)	0.0876235	0.9762	0.991312	0.000334132	0.0685406	0.98175	0.994559	0.000608386
OXA-638	0.0940192	0.9743	0.99084	0.00117372	0.0734971	0.9788	0.994867	0.0014605
VFG012033(gb|YP_002344722)	0.573945	0.69575	0.760697	0.00209686	0.542302	0.72135	0.792859	0.00423477
VFG011677(gb|YP_002344803)	0.408907	0.82045	0.869055	0.00467773	0.36419	0.83625	0.893127	0.00396874
VFG001924(gb|YP_002344727)	0.564647	0.69455	0.765804	0.00184569	0.535862	0.72305	0.802197	0.00588678
Campylobacter_jejuni_23S_rRNA_with_mutation_conferring_resistance_to_erythromycin	0.300649	0.88615	0.931785	0.00147191	0.274701	0.8981	0.943632	0.00455594
VFG001952(gb|YP_002344807)	0.234807	0.9126	0.964341	0.000940685	0.19101	0.9267	0.976887	0.00130101
OXA-591	0.125707	0.96485	0.984899	0.00197148	0.0954606	0.97015	0.990215	0.00223711
OXA-460	0.125893	0.9643	0.984765	0.00100576	0.0920586	0.97255	0.991604	0.000886837
VFG001937(gb|YP_002344529)	0.334086	0.8666	0.914786	0.0022743	0.305476	0.87525	0.925664	0.00370998
VFG001958(gb|YP_002344813)	0.233746	0.9066	0.965877	0.00183599	0.186869	0.92615	0.977618	0.0038998
OXA-584	0.138345	0.9614	0.981758	0.00167924	0.116613	0.9666	0.988135	0.00136328
VFG001970(gb|YP_002344825)	0.318768	0.87065	0.933173	0.00569648	0.287898	0.88755	0.947419	0.00788499
OXA-461	0.129402	0.963	0.98413	0.00158605	0.0925816	0.97085	0.991827	0.00237844
VFG001944(gb|YP_002344536)	0.0991019	0.97115	0.988754	0.00108804	0.0860928	0.9781	0.991745	0.000833176
VFG001956(gb|YP_002344811)	0.155754	0.94325	0.983821	0.00157021	0.119477	0.9561	0.990216	0.00206878
OXA-61	0.133491	0.9621	0.983563	0.00231226	0.110832	0.9688	0.990231	0.00182538
OXA-466	0.0957233	0.97365	0.990041	0.00122243	0.0630325	0.9818	0.996063	0.00056513
OXA-447	0.0933203	0.97305	0.991276	0.0011699	0.0667527	0.98215	0.995796	0.000866277
VFG001955(gb|YP_002344810)	0.206371	0.92185	0.972304	0.00258749	0.175354	0.9334	0.980542	0.00373339
VFG001985(gb|YP_002344650)	0.316816	0.87225	0.937701	0.00442591	0.278899	0.89155	0.954043	0.00932579
tet(O_M_O)	0.547835	0.72635	0.795196	0.0112494	0.510384	0.7501	0.825991	0.0155513
VFG001965(gb|YP_002344820)	0.147522	0.9475	0.984495	0.00167043	0.123705	0.95515	0.990245	0.00203169
OXA-631	0.0927791	0.9735	0.991723	0.00274851	0.0590728	0.9795	0.996143	0.0012408
VFG001942(gb|YP_002344534)	0.0744305	0.9784	0.994086	0.00190063	0.0460162	0.98665	0.99816	0.00031713
OXA-592	0.12987	0.96265	0.984227	0.00163704	0.0978468	0.9706	0.990919	0.00284116
VFG001921(gb|YP_002344720)	0.105084	0.97055	0.987356	0.00131545	0.0813035	0.97885	0.993517	0.00129645
OXA-623	0.0957355	0.9727	0.990704	0.000865439	0.076268	0.98035	0.99532	0.0017426
VFG001959(gb|YP_002344814)	0.132732	0.94905	0.98769	0.00214325	0.101305	0.96095	0.992441	0.000983139
VFG001951(gb|YP_002344806)	0.331079	0.8636	0.930306	0.00555783	0.289498	0.88165	0.946586	0.00236651
OXA-465	0.0970126	0.97275	0.990559	0.000693259	0.0643917	0.9808	0.996003	0.00125289
VFG001923(gb|YP_002344726)	0.571402	0.689	0.759204	0.00565792	0.543761	0.7127	0.788564	0.00592284
OXA-448	0.0942116	0.9733	0.990859	0.0014584	0.0630239	0.98185	0.996175	0.00127962
VFG001960(gb|YP_002344815)	0.171834	0.9381	0.978583	0.00124113	0.14852	0.9482	0.98475	0.0010307
VFG001989(gb|YP_002344799)	0.149017	0.94865	0.983757	0.00165852	0.10775	0.9595	0.991859	0.00111179
OXA-185	0.103536	0.9719	0.989041	0.00127877	0.0685019	0.98	0.99507	0.0006921
VFG001964(gb|YP_002344819)	0.141765	0.94545	0.985463	0.00251749	0.117105	0.9541	0.99082	0.00101657
VFG001954(gb|YP_002344809)	0.156369	0.94515	0.981	0.00167412	0.141247	0.954	0.986813	0.00110065
VFG001938(gb|YP_002344530)	0.126084	0.9655	0.981458	0.000937944	0.111558	0.97065	0.985532	0.000680412
VFG001943(gb|YP_002344535)	0.119436	0.9656	0.983876	0.000305386	0.10664	0.9704	0.987191	0.00113984
OXA-580	0.126475	0.9642	0.984824	0.00133738	0.0929884	0.97095	0.991011	0.00218003
VFG001945(gb|YP_002344537)	0.185624	0.9448	0.961841	0.00408126	0.16758	0.94975	0.968657	0.0015948
VFG001922(gb|YP_002344721)	0.228221	0.90925	0.96459	0.00178163	0.181572	0.9262	0.977603	0.000408967
tet(O)	0.522892	0.7422	0.818165	0.00219601	0.488875	0.76335	0.844004	0.00485245
OXA-489	0.136339	0.95985	0.982802	0.00262609	0.101652	0.96975	0.991612	0.00215423
VFG012036(gb|YP_002344725)	0.516032	0.72855	0.808726	0.00836285	0.486251	0.75125	0.833292	0.0114956
VFG001963(gb|YP_002344818)	0.136325	0.94805	0.9872	0.00219446	0.110443	0.9577	0.991889	0.00207894
OXA-184	0.0972995	0.97065	0.991082	0.0014275	0.0770818	0.9773	0.994852	0.00123742
OXA-611	0.131249	0.96425	0.984196	0.00143166	0.0993305	0.97095	0.991459	0.00157151
VFG001957(gb|YP_002344812)	0.26081	0.8982	0.95627	0.00270707	0.211734	0.9157	0.969853	0.00659357
VFG001930(gb|YP_002345095)	0.320817	0.8702	0.933062	0.000582663	0.275393	0.8864	0.9481	0.00263734
OXA-594	0.133679	0.9605	0.983703	0.00259604	0.108027	0.96625	0.98904	0.00302349
VFG043403(gb|YP_002344724)	0.577839	0.68525	0.750508	0.00635016	0.546694	0.70895	0.783957	0.00571099
VFG011671(gb|YP_002344801)	0.311355	0.874	0.92908	0.00294212	0.281551	0.8867	0.942946	0.00182008
OXA-449	0.0968473	0.97425	0.990885	0.00109065	0.0630311	0.98305	0.996427	0.000984373

### Sheet: pre_1_10_KO
gene	loss	acc	auroc	sd_auroc	train_loss	train_acc	train_auroc	train_sd_auroc
VFG001967(gb|YP_002344822)	0.474239	0.78835	0.853294	0.00916317	0.459553	0.79395	0.861908	0.00433158
VFG001953(gb|YP_002344808)	0.441199	0.7843	0.871906	0.00476163	0.42858	0.7874	0.877492	0.00596052
OXA-605	0.432072	0.78485	0.874417	0.00530012	0.433349	0.78675	0.879022	0.00844128
VFG001968(gb|YP_002344823)	0.450947	0.8023	0.864186	0.00823515	0.446809	0.8041	0.870511	0.00530073
VFG001969(gb|YP_002344824)	0.440067	0.80485	0.876185	0.00435347	0.436009	0.8076	0.880073	0.00425191
VFG011826(gb|YP_002343512)	0.640051	0.59875	0.628994	0.00638125	0.629579	0.61455	0.65941	0.00519296
OXA-603	0.430168	0.78745	0.875701	0.00906707	0.420101	0.7864	0.880881	0.00342018
VFG001988(gb|YP_002344798)	0.263935	0.90095	0.952469	0.00414147	0.247142	0.90555	0.957462	0.00700531
OXA-193	0.434092	0.7858	0.874066	0.00398738	0.424662	0.7844	0.878895	0.00702743
VFG001936(gb|YP_002344528)	0.440168	0.77445	0.865063	0.00749427	0.431949	0.77875	0.873517	0.00701684
VFG001941(gb|YP_002344533)	0.461048	0.77595	0.854029	0.0109292	0.449812	0.7804	0.861025	0.00299475
OXA-638	0.340796	0.8302	0.923451	0.00283763	0.320594	0.8351	0.92885	0.0022862
VFG012033(gb|YP_002344722)	0.624883	0.6456	0.701957	0.00796551	0.605998	0.6598	0.722869	0.00609147
VFG011677(gb|YP_002344803)	0.511921	0.7322	0.802245	0.009779	0.498002	0.7321	0.810292	0.0095064
VFG001924(gb|YP_002344727)	0.617259	0.64405	0.701719	0.00659325	0.603147	0.6595	0.722854	0.00586364
Campylobacter_jejuni_23S_rRNA_with_mutation_conferring_resistance_to_erythromycin	0.499801	0.75015	0.830154	0.0074795	0.489742	0.7519	0.834939	0.00531147
VFG001952(gb|YP_002344807)	0.434492	0.79055	0.875557	0.0023749	0.421954	0.79365	0.88347	0.00335995
OXA-591	0.432976	0.78285	0.874082	0.00654143	0.433246	0.78655	0.881232	0.00233723
OXA-460	0.441705	0.77995	0.867739	0.00352274	0.430133	0.7763	0.872615	0.0034044
VFG001937(gb|YP_002344529)	0.517412	0.7331	0.813895	0.00616761	0.509515	0.73435	0.82046	0.00309931
VFG001958(gb|YP_002344813)	0.439042	0.7849	0.871993	0.00843822	0.424413	0.7901	0.877244	0.0103574
OXA-584	0.432151	0.78655	0.874364	0.00978499	0.413154	0.79255	0.884304	0.00341889
VFG001970(gb|YP_002344825)	0.534511	0.7213	0.8031	0.00410707	0.510746	0.7335	0.816727	0.00822927
OXA-461	0.430508	0.77865	0.872973	0.0031572	0.420392	0.77845	0.879044	0.00292791
VFG001944(gb|YP_002344536)	0.465064	0.77435	0.851204	0.00582296	0.451052	0.7788	0.858627	0.00269952
VFG001956(gb|YP_002344811)	0.451731	0.8013	0.864799	0.00569022	0.436468	0.8043	0.871668	0.00545243
OXA-61	0.429651	0.78965	0.874831	0.00351709	0.414248	0.79345	0.883379	0.0065445
OXA-466	0.340749	0.83265	0.924676	0.00133511	0.316796	0.84125	0.931646	0.00108318
OXA-447	0.335519	0.83375	0.925905	0.00566016	0.309885	0.8393	0.933503	0.00407927
VFG001955(gb|YP_002344810)	0.48662	0.7436	0.834208	0.00135164	0.465761	0.74935	0.844837	0.00489235
VFG001985(gb|YP_002344650)	0.472231	0.76705	0.846781	0.00521584	0.454231	0.7734	0.857413	0.00327869
tet(O_M_O)	0.608822	0.66075	0.724652	0.00717557	0.598779	0.6675	0.737601	0.00774564
VFG001965(gb|YP_002344820)	0.434025	0.80785	0.877278	0.0063688	0.424356	0.8073	0.881798	0.00728524
OXA-631	0.338718	0.83385	0.925484	0.00202729	0.337648	0.83095	0.927495	0.00112778
VFG001942(gb|YP_002344534)	0.463007	0.77635	0.851902	0.00348788	0.457646	0.7781	0.856523	0.00196059
OXA-592	0.428866	0.78345	0.877177	0.00373727	0.411925	0.78935	0.882276	0.00370597
VFG001921(gb|YP_002344720)	0.265752	0.8876	0.953739	0.00119318	0.256444	0.8925	0.95904	0.00160759
OXA-623	0.344531	0.83305	0.920954	0.00139144	0.333236	0.8342	0.926883	0.00345993
VFG001959(gb|YP_002344814)	0.436653	0.8069	0.874397	0.00589706	0.42844	0.8099	0.878446	0.0102747
VFG001951(gb|YP_002344806)	0.546497	0.7146	0.794595	0.0131036	0.531504	0.72735	0.808529	0.00631001
OXA-465	0.334562	0.8273	0.924126	0.00427381	0.326437	0.83375	0.929945	0.00649189
VFG001923(gb|YP_002344726)	0.622983	0.6392	0.69234	0.00492575	0.614421	0.65345	0.709112	0.00408945
OXA-448	0.332093	0.83655	0.926845	0.00478422	0.321023	0.8418	0.932849	0.00333284
VFG001960(gb|YP_002344815)	0.428884	0.8176	0.880373	0.00766691	0.41944	0.8222	0.885166	0.00506168
VFG001989(gb|YP_002344799)	0.359861	0.84965	0.915026	0.00410459	0.351044	0.85295	0.9208	0.00154041
OXA-185	0.337239	0.8277	0.925888	0.00362007	0.321085	0.83575	0.930701	0.002162
VFG001964(gb|YP_002344819)	0.43142	0.8124	0.879593	0.00805538	0.407603	0.81795	0.888197	0.00387983
VFG001954(gb|YP_002344809)	0.426445	0.80995	0.881898	0.00577968	0.413014	0.8173	0.883485	0.00983088
VFG001938(gb|YP_002344530)	0.485198	0.7654	0.838431	0.00529553	0.480156	0.77175	0.846182	0.00537028
VFG001943(gb|YP_002344535)	0.47578	0.77065	0.843855	0.012393	0.467191	0.77595	0.851359	0.00641592
OXA-580	0.437768	0.7691	0.871459	0.0100306	0.428327	0.7785	0.877444	0.00642893
VFG001945(gb|YP_002344537)	0.506046	0.758	0.821041	0.0102468	0.488957	0.7604	0.828801	0.00432695
VFG001922(gb|YP_002344721)	0.377302	0.83655	0.908502	0.00466793	0.355176	0.84265	0.915982	0.00524106
tet(O)	0.596587	0.6703	0.737781	0.00762682	0.586368	0.68165	0.749761	0.00624319
OXA-489	0.439856	0.77915	0.869818	0.00598236	0.430673	0.78105	0.878634	0.00473163
VFG012036(gb|YP_002344725)	0.595774	0.66355	0.731275	0.00312332	0.57067	0.67675	0.749697	0.0020551
VFG001963(gb|YP_002344818)	0.43572	0.8065	0.877187	0.00175817	0.416759	0.81075	0.883372	0.00199223
OXA-184	0.332116	0.8335	0.926958	0.000953243	0.320248	0.8357	0.930653	0.00225323
OXA-611	0.449419	0.76705	0.86555	0.0127516	0.433305	0.77035	0.873463	0.00957013
VFG001957(gb|YP_002344812)	0.49253	0.7645	0.838142	0.00261518	0.476882	0.77415	0.848137	0.00377502
VFG001930(gb|YP_002345095)	0.53449	0.7391	0.806682	0.00814441	0.514886	0.75585	0.816891	0.0162705
OXA-594	0.42948	0.78515	0.877338	0.00264676	0.423269	0.79095	0.882025	0.00416072
VFG043403(gb|YP_002344724)	0.634895	0.63665	0.679498	0.0101534	0.613917	0.6473	0.696269	0.0104574
VFG011671(gb|YP_002344801)	0.444189	0.79405	0.864279	0.00398813	0.427027	0.79615	0.871831	0.00578644
OXA-449	0.343405	0.8272	0.921241	0.00208094	0.329486	0.8325	0.927313	0.00138396

### Sheet: pre_201_224
gene	loss	acc	auroc	sd_auroc	train_loss	train_acc	train_auroc	train_sd_auroc
VFG001937(gb|YP_002344529)	0.354212	0.8564	0.907867	0.00296329	0.332249	0.86505	0.917649	0.00264446
VFG043403(gb|YP_002344724)	0.573873	0.6788	0.751112	0.00706306	0.551663	0.6995	0.775606	0.00649207
OXA-447	0.114244	0.9666	0.988039	0.000796226	0.090541	0.97375	0.992294	0.00120817
VFG001951(gb|YP_002344806)	0.343078	0.8604	0.928257	0.00485247	0.30574	0.8762	0.942734	0.0125646
OXA-448	0.1191	0.9649	0.987675	0.000795815	0.0966869	0.97015	0.991156	0.00172602
OXA-489	0.162306	0.94965	0.977282	0.00228868	0.141965	0.95865	0.984229	0.00428925
VFG001923(gb|YP_002344726)	0.566594	0.69155	0.762087	0.00276088	0.539602	0.7087	0.785984	0.00636478
tet(O)	0.530677	0.741	0.812005	0.00234723	0.500359	0.76065	0.839157	0.00383066
OXA-184	0.126896	0.96355	0.985764	0.00145075	0.0998462	0.96985	0.991447	0.0010542
VFG001954(gb|YP_002344809)	0.14948	0.94805	0.982135	0.00190821	0.132006	0.95355	0.985592	0.00134877
VFG001938(gb|YP_002344530)	0.183623	0.94235	0.970874	0.00164451	0.1665	0.94825	0.975577	0.00372275
OXA-193	0.16433	0.9486	0.978183	0.00261087	0.142532	0.95695	0.983696	0.000858308
VFG001944(gb|YP_002344536)	0.167289	0.9472	0.975869	0.00118631	0.147943	0.9509	0.978715	0.00204455
OXA-461	0.159325	0.95245	0.978361	0.00174168	0.131028	0.96315	0.986641	0.00339239
VFG001969(gb|YP_002344824)	0.160735	0.9469	0.979714	0.00145674	0.143865	0.9525	0.984439	0.00210105
VFG001960(gb|YP_002344815)	0.16252	0.94495	0.979439	0.00120065	0.144611	0.95025	0.984062	0.00161394
VFG001955(gb|YP_002344810)	0.227817	0.89965	0.968535	0.0044153	0.197946	0.9142	0.976062	0.00559071
VFG001988(gb|YP_002344798)	0.116928	0.9587	0.990439	0.00153012	0.08733	0.9668	0.9947	0.00187503
OXA-638	0.119652	0.9666	0.987168	0.000833561	0.0958864	0.97165	0.991607	0.00123583
OXA-591	0.15319	0.95685	0.978823	0.00219702	0.124673	0.96295	0.986037	0.0015324
VFG001945(gb|YP_002344537)	0.232041	0.9221	0.953231	0.000748766	0.214225	0.9247	0.956574	0.00218321
VFG001965(gb|YP_002344820)	0.144648	0.9497	0.983609	0.000878801	0.125477	0.95845	0.988025	0.00189774
OXA-594	0.157685	0.94985	0.979377	0.00144175	0.133165	0.9567	0.984961	0.00176967
VFG001963(gb|YP_002344818)	0.123856	0.9551	0.988821	0.0016092	0.103688	0.9619	0.992325	0.00189961
VFG001959(gb|YP_002344814)	0.132867	0.9544	0.987134	0.00187067	0.120084	0.96075	0.99008	0.00158561
VFG012036(gb|YP_002344725)	0.511415	0.7277	0.809834	0.00219838	0.487345	0.74025	0.827429	0.00541203
OXA-466	0.121711	0.9667	0.985802	0.000839962	0.0939638	0.9722	0.991675	0.000412758
VFG001922(gb|YP_002344721)	0.221798	0.90545	0.967162	0.00362619	0.192132	0.9178	0.974671	0.00267246
VFG001941(gb|YP_002344533)	0.161513	0.949	0.979196	0.0033934	0.140696	0.9536	0.983357	0.00173345
VFG001943(gb|YP_002344535)	0.192963	0.93775	0.970148	0.00230703	0.174753	0.9433	0.975067	0.00435021
tet(O_M_O)	0.525438	0.7409	0.814562	0.00442222	0.495593	0.75635	0.836519	0.0125542
OXA-584	0.150582	0.95825	0.979935	0.00387149	0.119759	0.9646	0.987099	0.00307227
OXA-631	0.115554	0.9663	0.988343	0.000860616	0.101572	0.9719	0.992911	0.00109807
VFG001953(gb|YP_002344808)	0.260739	0.89345	0.958884	0.00969921	0.232475	0.9048	0.967247	0.0043495
VFG001967(gb|YP_002344822)	0.234905	0.9176	0.95843	0.00209237	0.214748	0.92335	0.964391	0.0032259
VFG001956(gb|YP_002344811)	0.151643	0.9438	0.98433	0.00123988	0.112209	0.95375	0.990317	0.00115156
OXA-623	0.122212	0.96665	0.986432	0.000928936	0.0950449	0.9692	0.990958	0.00117449
VFG001964(gb|YP_002344819)	0.12869	0.95375	0.987862	0.00118588	0.112244	0.95865	0.990322	0.000470964
VFG001958(gb|YP_002344813)	0.255306	0.89845	0.961102	0.00326306	0.212491	0.91365	0.972318	0.00387374
VFG001957(gb|YP_002344812)	0.253474	0.90565	0.957529	0.00376005	0.237035	0.9145	0.964396	0.00592338
VFG001936(gb|YP_002344528)	0.318567	0.85485	0.930738	0.00574482	0.291067	0.87395	0.94351	0.00513511
OXA-61	0.160249	0.95335	0.97739	0.00216137	0.130106	0.9616	0.98534	0.00208249
VFG011671(gb|YP_002344801)	0.316009	0.875	0.920938	0.00464446	0.28493	0.8881	0.938058	0.00580025
OXA-605	0.145332	0.95735	0.981942	0.00303664	0.126858	0.9642	0.987296	0.00241289
VFG011826(gb|YP_002343512)	0.63646	0.58955	0.624134	0.00586059	0.616016	0.61375	0.668977	0.013595
VFG001989(gb|YP_002344799)	0.161617	0.9413	0.982694	0.00116292	0.111765	0.95405	0.989376	0.00102774
VFG001924(gb|YP_002344727)	0.558606	0.69985	0.77172	0.00315095	0.539414	0.71005	0.790175	0.00464376
OXA-580	0.154397	0.95265	0.978877	0.0031656	0.135525	0.9577	0.985104	0.00321644
VFG001968(gb|YP_002344823)	0.199746	0.931	0.968592	0.00319757	0.185189	0.9366	0.973499	0.00535216
OXA-603	0.15763	0.9521	0.978916	0.00188062	0.14602	0.95885	0.984162	0.00268734
OXA-465	0.128357	0.9637	0.985959	0.000728201	0.100334	0.96985	0.990794	0.00050159
OXA-460	0.147444	0.9588	0.980273	0.00163122	0.114227	0.9649	0.98747	0.00209255
VFG001985(gb|YP_002344650)	0.304132	0.874	0.94254	0.00676654	0.267147	0.8842	0.952763	0.000565397
OXA-592	0.154437	0.95495	0.979264	0.00350923	0.117757	0.96325	0.987203	0.00366211
VFG001942(gb|YP_002344534)	0.147098	0.94875	0.984658	0.0013502	0.122629	0.95805	0.988525	0.00243953
Campylobacter_jejuni_23S_rRNA_with_mutation_conferring_resistance_to_erythromycin	0.288078	0.8921	0.935079	0.00361451	0.255873	0.8997	0.9468	0.005006
VFG001952(gb|YP_002344807)	0.240784	0.90275	0.964786	0.00329972	0.21111	0.9163	0.973263	0.00338599
VFG012033(gb|YP_002344722)	0.548581	0.71155	0.781383	0.00311416	0.525185	0.7273	0.796595	0.00134014
VFG001970(gb|YP_002344825)	0.324917	0.86215	0.92879	0.00412266	0.286904	0.8777	0.940633	0.00718126
OXA-611	0.158072	0.9537	0.97813	0.0028909	0.137456	0.95915	0.983377	0.00233642
VFG011677(gb|YP_002344803)	0.399352	0.81935	0.873658	0.00336744	0.382914	0.8292	0.885646	0.00938698
OXA-185	0.12788	0.965	0.98528	0.00221309	0.107809	0.96895	0.989484	0.00257882
VFG001930(gb|YP_002345095)	0.31564	0.8745	0.933103	0.0019439	0.287052	0.88715	0.945546	0.00357921
VFG001921(gb|YP_002344720)	0.0984133	0.97275	0.988117	0.00119269	0.07652	0.97985	0.99311	0.00123267
OXA-449	0.114005	0.96655	0.987722	0.00194765	0.0968696	0.9706	0.99193	0.000735061

### Sheet: pre_201_224_KO
gene	loss	acc	auroc	sd_auroc	train_loss	train_acc	train_auroc	train_sd_auroc
VFG001937(gb|YP_002344529)	0.377391	0.84015	0.897533	0.00229962	0.364727	0.8444	0.904429	0.00149522
VFG043403(gb|YP_002344724)	0.585198	0.67415	0.739035	0.00703307	0.563409	0.68535	0.759732	0.00128613
OXA-447	0.133804	0.9603	0.984467	0.00151222	0.116288	0.96635	0.989166	0.00191294
VFG001951(gb|YP_002344806)	0.399408	0.80755	0.900005	0.0090936	0.392633	0.8095	0.903254	0.0144592
OXA-448	0.131728	0.9611	0.98578	0.000628355	0.121495	0.965	0.988584	0.00102153
OXA-489	0.195268	0.9367	0.971887	0.00190995	0.183246	0.94315	0.976464	0.00234094
VFG001923(gb|YP_002344726)	0.579551	0.68335	0.751097	0.00394581	0.559733	0.70075	0.771452	0.00924974
tet(O)	0.547865	0.73215	0.795628	0.00370428	0.530021	0.734	0.807564	0.00537113
OXA-184	0.143078	0.9577	0.982526	0.00118254	0.118355	0.96455	0.987803	0.000939815
VFG001954(gb|YP_002344809)	0.183935	0.93085	0.977193	0.000901882	0.177629	0.93375	0.97877	0.0039107
VFG001938(gb|YP_002344530)	0.212366	0.9308	0.963962	0.000317517	0.205476	0.9345	0.96734	0.00306896
OXA-193	0.186755	0.9417	0.97338	0.00276362	0.169444	0.94455	0.977162	0.00205723
VFG001944(gb|YP_002344536)	0.198889	0.9346	0.968714	0.00143825	0.186348	0.94055	0.971648	0.00294309
OXA-461	0.191137	0.94015	0.972	0.00443301	0.174721	0.9449	0.978871	0.00152123
VFG001969(gb|YP_002344824)	0.189338	0.9277	0.974619	0.000851833	0.179142	0.9317	0.978257	0.00230011
VFG001960(gb|YP_002344815)	0.210298	0.91915	0.968434	0.00312233	0.199298	0.9254	0.973013	0.000697637
VFG001955(gb|YP_002344810)	0.280273	0.8881	0.953531	0.00611178	0.255273	0.89205	0.960319	0.00633447
VFG001988(gb|YP_002344798)	0.153544	0.94415	0.98372	0.00242398	0.135679	0.949	0.98753	0.000419724
OXA-638	0.133213	0.96125	0.985189	0.00137211	0.105706	0.9653	0.989113	0.000698604
OXA-591	0.182379	0.9404	0.974825	0.0013105	0.161976	0.94625	0.980112	0.000416981
VFG001945(gb|YP_002344537)	0.248688	0.9124	0.949017	0.00284696	0.237072	0.91775	0.951972	0.00195498
VFG001965(gb|YP_002344820)	0.178049	0.9325	0.978185	0.000947242	0.159409	0.93925	0.983074	0.00250239
OXA-594	0.187322	0.9386	0.973516	0.0018902	0.171179	0.9445	0.978003	0.00156976
VFG001963(gb|YP_002344818)	0.16321	0.93365	0.982664	0.00188903	0.13983	0.9389	0.987143	0.0023426
VFG001959(gb|YP_002344814)	0.171388	0.93215	0.979889	0.00187873	0.162596	0.93755	0.983254	0.000742192
VFG012036(gb|YP_002344725)	0.532329	0.71435	0.791547	0.00377633	0.515957	0.71595	0.80508	0.0105863
OXA-466	0.131086	0.9616	0.98564	0.0011176	0.115036	0.9654	0.989243	0.0012963
VFG001922(gb|YP_002344721)	0.247199	0.89895	0.959343	0.00595657	0.228829	0.90335	0.964657	0.00471474
VFG001941(gb|YP_002344533)	0.191943	0.937	0.973459	0.00327729	0.176223	0.94045	0.97639	0.00182113
VFG001943(gb|YP_002344535)	0.217523	0.9247	0.962697	0.000403003	0.218119	0.92875	0.965355	0.00159274
tet(O_M_O)	0.548475	0.7311	0.794539	0.00603301	0.533682	0.73	0.803649	0.00801498
OXA-584	0.17848	0.94325	0.976285	0.00247231	0.158129	0.9493	0.98164	0.00363411
OXA-631	0.138328	0.9602	0.985099	0.000622633	0.139014	0.96285	0.988415	0.00256281
VFG001953(gb|YP_002344808)	0.295767	0.87355	0.946196	0.00488743	0.273028	0.87485	0.952721	0.00400779
VFG001967(gb|YP_002344822)	0.269665	0.90005	0.947104	0.000875734	0.251546	0.9022	0.950869	0.00377436
VFG001956(gb|YP_002344811)	0.193169	0.92555	0.976862	0.00154249	0.177733	0.9287	0.980104	0.00266849
OXA-623	0.132667	0.9625	0.985091	0.000692076	0.104211	0.96825	0.989746	0.000324754
VFG001964(gb|YP_002344819)	0.165504	0.9354	0.981639	0.00128975	0.160358	0.93715	0.984267	0.00115223
VFG001957(gb|YP_002344812)	0.272769	0.89555	0.951826	0.00266979	0.243519	0.9067	0.959843	0.00415018
VFG001958(gb|YP_002344813)	0.289127	0.8802	0.948609	0.00235906	0.271406	0.89065	0.957667	0.00199048
VFG001936(gb|YP_002344528)	0.340353	0.83425	0.919187	0.00458778	0.326064	0.84685	0.928075	0.0058711
OXA-61	0.184428	0.9395	0.974532	0.00324986	0.175746	0.94395	0.978054	0.00300133
VFG011671(gb|YP_002344801)	0.345547	0.8552	0.911208	0.00989864	0.330283	0.8611	0.920998	0.011782
OXA-605	0.171504	0.94595	0.978006	0.00137522	0.153886	0.95065	0.981967	0.00113181
VFG011826(gb|YP_002343512)	0.639736	0.5854	0.620794	0.00842078	0.622587	0.6125	0.66616	0.0140009
VFG001989(gb|YP_002344799)	0.216961	0.9098	0.969812	0.00283004	0.179646	0.91945	0.977576	0.00237479
VFG001924(gb|YP_002344727)	0.570919	0.686	0.756038	0.00546488	0.560052	0.70035	0.771197	0.00302211
OXA-580	0.182639	0.9431	0.973882	0.00440033	0.161158	0.94835	0.979741	0.00187126
VFG001968(gb|YP_002344823)	0.223493	0.91785	0.963337	0.00343525	0.210667	0.9229	0.967667	0.00375562
OXA-603	0.178457	0.94335	0.975429	0.00170877	0.16767	0.94665	0.978147	0.00154124
OXA-465	0.139195	0.95875	0.984008	0.00147666	0.113979	0.96455	0.988648	0.00177994
OXA-460	0.172865	0.946	0.977004	0.0012389	0.158388	0.95295	0.981695	0.00131318
VFG001985(gb|YP_002344650)	0.354204	0.8531	0.921623	0.00530311	0.325837	0.8633	0.931139	0.00578939
OXA-592	0.176364	0.9436	0.976397	0.0032125	0.162765	0.9473	0.980899	0.00144931
VFG001942(gb|YP_002344534)	0.174787	0.9367	0.979141	0.000798063	0.161754	0.9435	0.982282	0.00366912
Campylobacter_jejuni_23S_rRNA_with_mutation_conferring_resistance_to_erythromycin	0.329513	0.87325	0.923154	0.00545106	0.310982	0.8808	0.933374	0.00187614
VFG001952(gb|YP_002344807)	0.291184	0.86635	0.949145	0.00462625	0.281052	0.87635	0.953497	0.00982876
VFG012033(gb|YP_002344722)	0.569949	0.69625	0.760522	0.00101423	0.550771	0.71225	0.780346	0.00373643
VFG001970(gb|YP_002344825)	0.360223	0.8409	0.914633	0.00515722	0.341836	0.84995	0.92192	0.00804127
OXA-611	0.185127	0.93885	0.974009	0.00261545	0.174066	0.94415	0.977523	0.0020582
VFG011677(gb|YP_002344803)	0.431717	0.799	0.858558	0.00620638	0.413198	0.80905	0.873491	0.00423881
OXA-185	0.134713	0.95975	0.984948	0.00176298	0.118561	0.96545	0.988225	0.00225126
VFG001930(gb|YP_002345095)	0.346347	0.85965	0.921616	0.00299813	0.328151	0.86795	0.931977	0.00153238
VFG001921(gb|YP_002344720)	0.128281	0.96115	0.984984	0.00140391	0.104148	0.96615	0.988937	0.00210185
OXA-449	0.13484	0.95855	0.985582	0.00226868	0.122378	0.9628	0.98735	0.00215575

### Sheet: pre_401_453
gene	loss	acc	auroc	sd_auroc	train_loss	train_acc	train_auroc	train_sd_auroc
VFG001942(gb|YP_002344534)	0.125609	0.9547	0.989153	0.00154649	0.114111	0.9554	0.990671	0.00214986
OXA-465	0.127596	0.9631	0.985931	0.00133819	0.110919	0.96745	0.990316	0.00144024
VFG001958(gb|YP_002344813)	0.250218	0.89415	0.961011	0.00493234	0.224891	0.9005	0.967677	0.00730641
OXA-631	0.120096	0.968	0.987089	0.00182628	0.0962037	0.96985	0.991167	0.00234275
VFG001970(gb|YP_002344825)	0.336713	0.8565	0.924966	0.00672319	0.312452	0.8704	0.934514	0.0037137
OXA-447	0.113424	0.96795	0.988604	0.000376198	0.0871401	0.97405	0.993029	0.00207349
VFG001965(gb|YP_002344820)	0.141459	0.95095	0.985058	0.00146593	0.118873	0.9552	0.989229	0.000838363
OXA-61	0.15511	0.95125	0.979742	0.003718	0.134202	0.95705	0.984052	0.00210373
OXA-603	0.159772	0.94805	0.979393	0.00219893	0.138341	0.953	0.98416	0.00263231
OXA-591	0.153853	0.9522	0.980136	0.00138347	0.138834	0.9571	0.984528	0.00167664
VFG012033(gb|YP_002344722)	0.560395	0.69235	0.769664	0.000972976	0.545452	0.70995	0.786047	0.00584103
VFG001924(gb|YP_002344727)	0.564092	0.6905	0.764378	0.00224457	0.548768	0.703	0.780394	0.0126545
VFG001937(gb|YP_002344529)	0.353023	0.85575	0.904208	0.00217279	0.331196	0.86285	0.916526	0.00543326
VFG001944(gb|YP_002344536)	0.160141	0.94615	0.9798	0.00102756	0.137335	0.95145	0.984209	0.00145778
OXA-638	0.106454	0.9692	0.989962	0.000739522	0.0905048	0.97375	0.992876	0.00111323
OXA-584	0.157564	0.9519	0.978907	0.00320713	0.138346	0.95725	0.984017	0.00247014
VFG001921(gb|YP_002344720)	0.107461	0.96925	0.986508	0.000913682	0.0900559	0.973	0.990869	0.000735067
OXA-448	0.121843	0.96575	0.986651	0.00262481	0.109902	0.9683	0.990723	0.00141557
VFG001943(gb|YP_002344535)	0.176539	0.93975	0.974527	0.00171329	0.16092	0.9455	0.978308	0.00168681
OXA-466	0.122092	0.96365	0.986866	0.00259292	0.0959075	0.96945	0.991717	0.00172666
VFG001988(gb|YP_002344798)	0.108914	0.9594	0.991082	0.000436152	0.0857767	0.9662	0.994357	0.00148673
OXA-193	0.148189	0.957	0.981053	0.000361561	0.125973	0.96145	0.986313	0.00338364
OXA-449	0.121869	0.96445	0.986939	0.00206465	0.10216	0.96945	0.991656	0.00131349
OXA-185	0.127312	0.9622	0.986208	0.00199921	0.109337	0.9697	0.991221	0.00207505
VFG001969(gb|YP_002344824)	0.146351	0.94835	0.983384	0.000939496	0.128661	0.95175	0.987237	0.00159766
VFG001952(gb|YP_002344807)	0.238844	0.9001	0.964885	0.00592265	0.208409	0.9086	0.972656	0.00610047
VFG012036(gb|YP_002344725)	0.52007	0.72365	0.800151	0.00437524	0.502784	0.7331	0.818035	0.00384068
OXA-184	0.11646	0.9674	0.987824	0.00074695	0.104892	0.97215	0.991424	0.000375453
VFG001957(gb|YP_002344812)	0.2464	0.90355	0.959692	0.00345225	0.231975	0.91495	0.967363	0.00430631
OXA-580	0.159608	0.9512	0.979678	0.00209517	0.140017	0.95635	0.984413	0.00122121
VFG011826(gb|YP_002343512)	0.634351	0.58965	0.626815	0.00632013	0.616651	0.61775	0.671912	0.00942074
VFG001985(gb|YP_002344650)	0.318914	0.86895	0.935972	0.00349595	0.294737	0.8778	0.944765	0.00507271
OXA-489	0.13996	0.95845	0.982664	0.00138578	0.11547	0.9619	0.986139	0.00281656
VFG011677(gb|YP_002344803)	0.409095	0.81825	0.870845	0.00680981	0.387583	0.833	0.886236	0.00657274
OXA-605	0.153546	0.9515	0.980601	0.000758904	0.133417	0.95725	0.984774	0.00236822
VFG001955(gb|YP_002344810)	0.214856	0.91385	0.971261	0.00138038	0.189457	0.9153	0.974566	0.0089674
Campylobacter_jejuni_23S_rRNA_with_mutation_conferring_resistance_to_erythromycin	0.306579	0.8842	0.930979	0.00462983	0.287867	0.89265	0.939085	0.00293945
tet(O_M_O)	0.537835	0.7292	0.804788	0.0181106	0.505795	0.7438	0.826886	0.0108454
VFG001951(gb|YP_002344806)	0.336396	0.85735	0.929739	0.00740703	0.30543	0.8711	0.941772	0.0122635
VFG001922(gb|YP_002344721)	0.223304	0.90585	0.965615	0.00272258	0.204215	0.9143	0.973306	0.00292149
VFG001945(gb|YP_002344537)	0.221913	0.92335	0.959529	0.00175414	0.206614	0.92695	0.96265	0.00358899
OXA-460	0.151076	0.9527	0.980884	0.00150537	0.133203	0.95715	0.985464	0.00175678
tet(O)	0.541332	0.7291	0.801987	0.0215188	0.525619	0.7377	0.812805	0.0145812
VFG001967(gb|YP_002344822)	0.235617	0.916	0.95669	0.0022833	0.218286	0.9233	0.962309	0.00208319
VFG001923(gb|YP_002344726)	0.567408	0.69265	0.763362	0.00477289	0.544615	0.71015	0.787968	0.0129988
VFG001938(gb|YP_002344530)	0.176329	0.9457	0.973443	0.00171275	0.166522	0.9477	0.97671	0.00370518
VFG001953(gb|YP_002344808)	0.250401	0.8965	0.961668	0.00403899	0.222262	0.9057	0.970195	0.005029
VFG001956(gb|YP_002344811)	0.168871	0.93545	0.981404	0.000721886	0.145076	0.94755	0.986434	0.0017167
VFG001959(gb|YP_002344814)	0.132614	0.9512	0.987383	0.00172443	0.108776	0.95845	0.990653	0.000234785
VFG011671(gb|YP_002344801)	0.315736	0.87945	0.922923	0.0039516	0.277227	0.8883	0.937361	0.000935882
VFG001964(gb|YP_002344819)	0.12544	0.95525	0.98864	0.00116043	0.106249	0.9589	0.991659	0.000961172
OXA-623	0.130338	0.96215	0.984798	0.00146764	0.121725	0.96695	0.989307	0.00143344
VFG043403(gb|YP_002344724)	0.572127	0.68595	0.748444	0.00808175	0.551382	0.705	0.776874	0.00787447
OXA-594	0.144174	0.95385	0.9826	0.000812694	0.130367	0.9611	0.986773	0.00188884
VFG001963(gb|YP_002344818)	0.134271	0.95065	0.986936	0.000584709	0.11392	0.9564	0.990521	0.00064406
VFG001930(gb|YP_002345095)	0.322421	0.8736	0.931714	0.00242496	0.295918	0.88395	0.943468	0.00360556
OXA-461	0.154457	0.9518	0.980108	0.000678842	0.129798	0.95665	0.984287	0.00107142
VFG001989(gb|YP_002344799)	0.150917	0.9462	0.984272	0.000772421	0.126682	0.9558	0.989344	0.0017024
VFG001954(gb|YP_002344809)	0.14979	0.94865	0.983002	0.00274847	0.134069	0.95305	0.985652	0.000831622
OXA-611	0.147586	0.9524	0.981396	0.00135641	0.128178	0.9575	0.986346	0.00208239
VFG001941(gb|YP_002344533)	0.139935	0.95455	0.984668	0.00178192	0.122613	0.9587	0.988177	0.00129436
VFG001960(gb|YP_002344815)	0.166113	0.94055	0.978492	0.0019046	0.166099	0.9461	0.981057	0.00144307
VFG001968(gb|YP_002344823)	0.193592	0.9317	0.967419	0.00157986	0.173595	0.9392	0.97401	0.000461349
VFG001936(gb|YP_002344528)	0.308474	0.85965	0.934985	0.00463815	0.292408	0.8688	0.943132	0.000833265
OXA-592	0.142213	0.9582	0.982197	0.00310985	0.126053	0.96205	0.986497	0.00112625

### Sheet: pre_401_453_KO
gene	loss	acc	auroc	sd_auroc	train_loss	train_acc	train_auroc	train_sd_auroc
VFG001942(gb|YP_002344534)	0.170995	0.9354	0.980897	0.00165013	0.163498	0.9411	0.983289	0.000754545
OXA-465	0.196334	0.9347	0.97422	0.00226517	0.178963	0.9323	0.978653	0.00269633
VFG001958(gb|YP_002344813)	0.309373	0.86255	0.940568	0.00360195	0.288913	0.8712	0.946813	0.00524727
OXA-631	0.173438	0.93595	0.979361	0.00150169	0.162977	0.9391	0.981086	0.00113674
VFG001970(gb|YP_002344825)	0.395038	0.81935	0.897667	0.00250245	0.374008	0.831	0.907104	0.00417988
OXA-447	0.174936	0.9386	0.979336	0.00185703	0.169316	0.9428	0.98225	0.00268524
VFG001965(gb|YP_002344820)	0.197529	0.9275	0.97314	0.00428409	0.187781	0.93135	0.976837	0.00319924
OXA-603	0.210745	0.9271	0.968287	0.00123671	0.194549	0.93105	0.972469	0.000574373
OXA-61	0.216876	0.92625	0.968364	0.00179939	0.195077	0.92985	0.971774	0.00319235
OXA-591	0.205905	0.92695	0.970457	0.00376348	0.187741	0.9317	0.974077	0.0012796
VFG012033(gb|YP_002344722)	0.578555	0.6842	0.75027	0.00375279	0.567025	0.69295	0.762982	0.00511452
VFG001924(gb|YP_002344727)	0.582036	0.6735	0.744356	0.00457235	0.5651	0.6875	0.763666	0.00739667
VFG001937(gb|YP_002344529)	0.369105	0.84395	0.897233	0.00365922	0.368873	0.84765	0.904734	0.00417508
VFG001944(gb|YP_002344536)	0.210794	0.92675	0.968888	0.00140938	0.207421	0.9284	0.97074	0.00340851
OXA-638	0.16956	0.9369	0.980064	0.00314797	0.153942	0.94235	0.982295	0.002437
OXA-584	0.219557	0.9199	0.967802	0.00195237	0.199029	0.92865	0.973194	0.00423347
VFG001921(gb|YP_002344720)	0.125697	0.9649	0.982781	0.00145716	0.118185	0.97	0.987285	0.00163462
OXA-448	0.1853	0.93115	0.977138	0.00273199	0.183076	0.934	0.979232	0.00206613
VFG001943(gb|YP_002344535)	0.219253	0.9204	0.965045	0.00242427	0.218379	0.92495	0.967254	0.0011173
OXA-466	0.192802	0.92475	0.975532	0.00189965	0.175643	0.93455	0.980084	0.00417556
VFG001988(gb|YP_002344798)	0.150665	0.9433	0.983702	0.0013982	0.141514	0.9486	0.986184	0.00150995
OXA-193	0.194159	0.9296	0.973579	0.00193244	0.185689	0.93475	0.976398	0.0018739
OXA-449	0.187014	0.93525	0.976784	0.00308845	0.170138	0.93765	0.979651	0.00308914
OXA-185	0.193675	0.9286	0.975171	0.00266291	0.18058	0.9362	0.979385	0.00182136
VFG001969(gb|YP_002344824)	0.197091	0.93015	0.973243	0.00180239	0.182666	0.9335	0.977176	0.00102195
VFG001952(gb|YP_002344807)	0.309327	0.85845	0.940633	0.00285035	0.284724	0.8639	0.947483	0.00651381
VFG012036(gb|YP_002344725)	0.546	0.69585	0.775059	0.00395329	0.530873	0.7048	0.788423	0.00231643
OXA-184	0.186908	0.9299	0.976901	0.00202362	0.172566	0.9349	0.979673	0.00107212
VFG001957(gb|YP_002344812)	0.310229	0.8778	0.938689	0.00647572	0.300561	0.88415	0.945372	0.00632087
OXA-580	0.209125	0.9274	0.968637	0.00131926	0.196849	0.93455	0.972228	0.0012367
VFG011826(gb|YP_002343512)	0.635601	0.5914	0.62133	0.00197916	0.62871	0.5986	0.641168	0.00682994
VFG001985(gb|YP_002344650)	0.397731	0.8329	0.895471	0.00206405	0.386428	0.8342	0.90202	0.0015071
OXA-489	0.203235	0.93095	0.970136	0.00225023	0.200653	0.9348	0.974118	0.00295528
VFG011677(gb|YP_002344803)	0.437356	0.79025	0.859904	0.00241439	0.42787	0.8027	0.869579	0.00516497
OXA-605	0.20111	0.93025	0.971716	0.00116583	0.193297	0.9356	0.975531	0.000709791
VFG001955(gb|YP_002344810)	0.320555	0.8623	0.936918	0.00740682	0.313757	0.86995	0.942055	0.00455433
Campylobacter_jejuni_23S_rRNA_with_mutation_conferring_resistance_to_erythromycin	0.361157	0.85455	0.910596	0.00447924	0.347391	0.85735	0.918096	0.00374527
tet(O_M_O)	0.563602	0.6985	0.779179	0.00544627	0.54922	0.70675	0.790157	0.0149076
VFG001951(gb|YP_002344806)	0.40266	0.8062	0.894803	0.00574727	0.382394	0.80895	0.898339	0.00412731
VFG001922(gb|YP_002344721)	0.246054	0.89995	0.958132	0.00296927	0.227555	0.9057	0.963527	0.00211787
VFG001945(gb|YP_002344537)	0.265345	0.90345	0.947391	0.00288177	0.250869	0.9071	0.950691	0.00153102
OXA-460	0.204254	0.93015	0.971277	0.00152973	0.186112	0.9327	0.974301	0.000605615
tet(O)	0.571239	0.6926	0.771528	0.0162916	0.563396	0.70025	0.779273	0.00639732
VFG001967(gb|YP_002344822)	0.287641	0.8965	0.942219	0.00175072	0.272281	0.9018	0.946489	0.00316155
VFG001923(gb|YP_002344726)	0.585067	0.6739	0.74195	0.00598178	0.57709	0.678	0.750725	0.00760678
VFG001938(gb|YP_002344530)	0.22245	0.92385	0.963498	0.00158721	0.216933	0.92505	0.96564	0.00210605
VFG001953(gb|YP_002344808)	0.319895	0.84965	0.936419	0.00544748	0.306298	0.8499	0.939779	0.00459157
VFG001956(gb|YP_002344811)	0.223455	0.91725	0.96579	0.00184689	0.208447	0.9245	0.970674	0.00126675
VFG001959(gb|YP_002344814)	0.190398	0.925	0.976394	0.00168144	0.176242	0.93135	0.979156	0.000538877
VFG011671(gb|YP_002344801)	0.360299	0.8467	0.905699	0.00536459	0.340395	0.8503	0.913305	0.00398165
VFG001964(gb|YP_002344819)	0.187528	0.92945	0.976151	0.00567699	0.183018	0.9313	0.979216	0.000965817
OXA-623	0.188955	0.93345	0.975723	0.00185486	0.180757	0.93845	0.978958	0.0018992
VFG043403(gb|YP_002344724)	0.595655	0.6648	0.721058	0.00763159	0.586649	0.6735	0.738165	0.00975778
OXA-594	0.217487	0.9222	0.967133	0.00229596	0.20091	0.92775	0.972604	0.00110785
VFG001963(gb|YP_002344818)	0.188656	0.92425	0.976555	0.0045152	0.177637	0.9301	0.980009	0.00420574
VFG001930(gb|YP_002345095)	0.379051	0.8408	0.903043	0.00129335	0.368946	0.8486	0.911825	0.00429128
OXA-461	0.206251	0.93095	0.96959	0.00128244	0.190814	0.9355	0.9733	0.00154327
VFG001989(gb|YP_002344799)	0.215682	0.91125	0.971431	0.00137641	0.208236	0.9148	0.975021	0.00282813
VFG001954(gb|YP_002344809)	0.198099	0.9282	0.972364	0.00235084	0.189243	0.93415	0.975556	0.00227653
OXA-611	0.204222	0.92925	0.970863	0.00054761	0.201593	0.9347	0.974602	0.000562983
VFG001941(gb|YP_002344533)	0.188534	0.9298	0.975728	0.00202888	0.180934	0.93525	0.978952	0.00192222
VFG001960(gb|YP_002344815)	0.211428	0.92195	0.968573	0.00145368	0.205529	0.92815	0.971388	0.000876324
VFG001968(gb|YP_002344823)	0.250981	0.90825	0.955473	0.00149227	0.239483	0.91205	0.958678	0.00147025
VFG001936(gb|YP_002344528)	0.340488	0.8435	0.9206	0.00182219	0.329538	0.8466	0.925098	0.00461254
OXA-592	0.195186	0.93385	0.97253	0.00259945	0.184475	0.93765	0.975628	0.00236333

### Sheet: pre_HK
gene	loss	acc	auroc	sd_auroc	train_loss	train_acc	train_auroc	train_sd_auroc
OXA-193	0.21896	0.9219	0.967332	0.00279426	0.208358	0.92375	0.970849	0.000629708
VFG043403(gb|YP_002344724)	0.599648	0.65615	0.716059	0.00736795	0.583095	0.6671	0.734887	0.00782222
OXA-638	0.218463	0.9144	0.970458	0.00255449	0.205597	0.91565	0.973534	0.0026331
VFG001956(gb|YP_002344811)	0.284331	0.88375	0.949613	0.00422709	0.269824	0.88615	0.953183	0.00500533
VFG001953(gb|YP_002344808)	0.363566	0.8307	0.914726	0.0086399	0.350653	0.8387	0.921094	0.00849622
OXA-61	0.225362	0.92095	0.965729	0.00145952	0.207174	0.92155	0.968959	0.00130609
VFG001957(gb|YP_002344812)	0.336076	0.86695	0.926632	0.00175891	0.330083	0.8697	0.931212	0.00167644
VFG001921(gb|YP_002344720)	0.123058	0.9647	0.983296	0.00132015	0.106141	0.97235	0.987745	0.000780533
VFG001937(gb|YP_002344529)	0.401894	0.82975	0.888148	0.00333331	0.396442	0.8345	0.893081	0.00230479
VFG001989(gb|YP_002344799)	0.243165	0.8936	0.962615	0.0015794	0.22683	0.9026	0.96845	0.00111378
OXA-594	0.228328	0.9152	0.965087	0.00203965	0.220979	0.91955	0.967199	0.00147996
VFG001930(gb|YP_002345095)	0.435382	0.8134	0.878986	0.00521879	0.420114	0.81345	0.884005	0.00853645
VFG012036(gb|YP_002344725)	0.551843	0.67775	0.760064	0.0018182	0.540155	0.69145	0.772923	0.00472997
VFG001954(gb|YP_002344809)	0.238398	0.9142	0.961611	0.00231243	0.235501	0.9185	0.96494	0.00351819
VFG001960(gb|YP_002344815)	0.267376	0.90045	0.952986	0.00729317	0.258345	0.9039	0.956038	0.00671004
VFG001985(gb|YP_002344650)	0.409985	0.81315	0.893062	0.007018	0.38951	0.81985	0.901891	0.00578665
OXA-605	0.228295	0.91415	0.96502	0.00183289	0.229896	0.9176	0.966896	0.00221295
VFG001969(gb|YP_002344824)	0.235315	0.91805	0.962297	0.00202304	0.223183	0.92025	0.966713	0.00267463
VFG001938(gb|YP_002344530)	0.242551	0.9153	0.957524	0.0039209	0.236121	0.91915	0.960277	0.00472713
VFG011826(gb|YP_002343512)	0.639916	0.58205	0.61719	0.00367153	0.633476	0.59575	0.640557	0.00237762
VFG001963(gb|YP_002344818)	0.21558	0.9217	0.970037	0.0015916	0.203306	0.92765	0.973108	0.00148154
VFG001924(gb|YP_002344727)	0.585465	0.66955	0.73917	0.00975881	0.573782	0.67585	0.74762	0.00455759
VFG001988(gb|YP_002344798)	0.164531	0.94245	0.980102	0.00173706	0.15404	0.94615	0.983723	0.00161327
VFG001922(gb|YP_002344721)	0.258021	0.8924	0.953576	0.000300356	0.246049	0.89295	0.957908	0.00187897
Campylobacter_jejuni_23S_rRNA_with_mutation_conferring_resistance_to_erythromycin	0.387561	0.8308	0.897686	0.00452021	0.371943	0.83135	0.902012	0.00567186
VFG001945(gb|YP_002344537)	0.270703	0.9031	0.946301	0.00389219	0.271172	0.9054	0.947658	0.00568224
VFG001942(gb|YP_002344534)	0.194381	0.9307	0.974999	0.00162617	0.189276	0.93385	0.976709	0.0020129
VFG011677(gb|YP_002344803)	0.45217	0.78975	0.848832	0.00273595	0.437582	0.79445	0.857615	0.010804
VFG001936(gb|YP_002344528)	0.373588	0.815	0.906124	0.00654597	0.362881	0.82065	0.911457	0.0122718
OXA-448	0.208169	0.9145	0.971862	0.00330496	0.200604	0.91845	0.973827	0.00347499
OXA-592	0.23648	0.90615	0.961792	0.00281563	0.215904	0.9145	0.966464	0.00255788
VFG001970(gb|YP_002344825)	0.43546	0.80105	0.880364	0.00403662	0.428589	0.80405	0.889141	0.00223772
VFG001964(gb|YP_002344819)	0.233764	0.91165	0.965464	0.00363916	0.229666	0.91125	0.967443	0.0110455
VFG001968(gb|YP_002344823)	0.278437	0.9019	0.946549	0.00343098	0.271345	0.90475	0.952287	0.00491137
VFG001923(gb|YP_002344726)	0.593574	0.6641	0.729724	0.00411103	0.581015	0.6756	0.742379	0.00909152
OXA-631	0.205911	0.91565	0.972613	0.00189774	0.202148	0.9206	0.975524	0.0011638
tet(O)	0.583981	0.699	0.762728	0.0114407	0.572933	0.70205	0.774248	0.0114996
VFG001943(gb|YP_002344535)	0.228949	0.92135	0.961787	0.00157579	0.212665	0.9241	0.964272	9.69066e-05
tet(O_M_O)	0.576687	0.70855	0.768561	0.00765929	0.566721	0.7136	0.778303	0.0042148
OXA-489	0.231391	0.9195	0.963385	0.00178803	0.214649	0.92325	0.966413	0.00328497
OXA-460	0.239001	0.9106	0.961581	0.00381849	0.232964	0.9143	0.964639	0.00244951
OXA-449	0.207846	0.9167	0.97266	0.00129831	0.196515	0.9189	0.974652	0.00177144
VFG001952(gb|YP_002344807)	0.354241	0.83485	0.920867	0.00293606	0.346436	0.84	0.926277	0.00299068
VFG001958(gb|YP_002344813)	0.350101	0.8484	0.924211	0.00403032	0.330502	0.85055	0.929129	0.0105414
OXA-623	0.213416	0.91925	0.969805	0.00393177	0.202822	0.91895	0.971931	0.00255458
VFG001965(gb|YP_002344820)	0.234628	0.9132	0.965001	0.0030998	0.233738	0.9101	0.964727	0.00621946
OXA-185	0.209764	0.9158	0.97173	0.00208903	0.194261	0.921	0.974135	0.0014985
VFG001967(gb|YP_002344822)	0.312589	0.88025	0.934234	0.00335504	0.297369	0.8815	0.937029	0.000690689
VFG001959(gb|YP_002344814)	0.235086	0.91825	0.964504	0.00340499	0.225987	0.9171	0.96684	0.00245632
OXA-611	0.221903	0.92025	0.966345	0.00108062	0.207256	0.9203	0.969761	0.00124862
VFG011671(gb|YP_002344801)	0.365691	0.8401	0.901171	0.00516972	0.352222	0.84295	0.90437	0.0054198
OXA-466	0.215951	0.9127	0.970138	0.00258374	0.212345	0.9168	0.971942	0.00208353
OXA-591	0.22714	0.91835	0.964207	0.00266959	0.216826	0.92125	0.968083	0.00251665
OXA-447	0.212023	0.9147	0.970397	0.00114855	0.193139	0.9181	0.974235	0.0010777
OXA-584	0.217602	0.922	0.966564	0.00208702	0.20992	0.92075	0.969382	0.00282673
VFG001941(gb|YP_002344533)	0.205295	0.9286	0.971206	0.00215352	0.194844	0.9343	0.973449	0.0020529
OXA-580	0.222566	0.9179	0.965765	0.0025853	0.22697	0.91885	0.968111	0.00113003
VFG001955(gb|YP_002344810)	0.325588	0.86435	0.935417	0.00302219	0.314275	0.86325	0.936243	0.00366071
OXA-465	0.219343	0.9091	0.969145	0.00250723	0.20998	0.9136	0.972429	0.000558329
OXA-603	0.228688	0.91295	0.964733	0.00149127	0.217072	0.91815	0.968046	0.00297047
OXA-461	0.229766	0.91365	0.963798	0.00174107	0.225412	0.9218	0.966924	0.00442079
VFG012033(gb|YP_002344722)	0.579069	0.6772	0.745772	0.0067686	0.564968	0.68495	0.758747	0.00705381
VFG001951(gb|YP_002344806)	0.429985	0.79715	0.878623	0.00354812	0.419438	0.80315	0.886594	0.0107412
VFG001944(gb|YP_002344536)	0.223291	0.9179	0.965422	0.00205773	0.211272	0.9204	0.966942	0.00239753
OXA-184	0.201005	0.9166	0.97392	0.00164029	0.186602	0.9217	0.976147	0.00169804
