## Supplementary Data 9 for "Intra-genomic genes-to-genes correlation enables bacterial genome representation": presence_LM.xlsx

### Sheet: pre_1_11
gene	loss	acc	auroc	sd_auroc	train_loss	train_acc	train_auroc	train_sd_auroc
VFG032965(gb|NP_463967)	0.0352787	0.9918	0.996993	0.00123317	0.0215056	0.9951	0.999188	0.000243712
VFG045334(gb|AHK25019)	0.0689486	0.9824	0.990391	0.00141218	0.058084	0.98665	0.992968	0.00187828
VFG032821(gb|NP_463939)	0.285544	0.88295	0.929416	0.00290959	0.280014	0.88615	0.9342	0.00337756
VFG002159(gb|NP_464601)	0.0619324	0.98505	0.989699	0.00229695	0.056503	0.98585	0.99337	0.00130208
VFG000078(gb|NP_466081)	0.372643	0.80175	0.900044	0.00489559	0.358834	0.81355	0.909277	0.00596283
VFG032845(gb|NP_466072)	0.0214717	0.9958	0.997302	0.000368318	0.019311	0.99675	0.99911	0.000160139
VFG006768(gb|NP_463850)	0.0888925	0.97495	0.990959	0.00218341	0.0646769	0.98285	0.995108	0.000680682
VFG006721(gb|NP_466343)	0.0798954	0.9793	0.991687	0.000882194	0.046433	0.99005	0.996463	0.00113404
VFG045335(gb|AHK25020)	0.104635	0.97215	0.982488	0.00146363	0.0978204	0.9745	0.984333	0.00197192
VFG045331(gb|AHK25016)	0.0458113	0.9886	0.996573	0.00101902	0.0275012	0.99245	0.998362	0.000986478
VFG045332(gb|AHK25017)	0.0610879	0.98625	0.99344	0.00159506	0.0416167	0.9903	0.995837	0.00162131
VFG045336(gb|AHK25021)	0.111124	0.97	0.97846	0.00118185	0.106109	0.97505	0.982953	0.0018453
VFG045338(gb|AHK25023)	0.173644	0.9499	0.961485	0.00459051	0.159691	0.95465	0.965367	0.00361562
VFG000068(gb|NP_463735)	0.176121	0.9342	0.971892	0.000475761	0.158277	0.94355	0.979036	0.000824294
VFG045333(gb|AHK25018)	0.0837737	0.97855	0.987119	0.00306054	0.0863223	0.98325	0.989353	0.00285596
VFG045337(gb|AHK25022)	0.0885901	0.9768	0.986626	0.00119452	0.0724169	0.98095	0.989507	0.00105869

### Sheet: pre_1_11_KO
gene	loss	acc	auroc	sd_auroc	train_loss	train_acc	train_auroc	train_sd_auroc
VFG032965(gb|NP_463967)	0.0931832	0.9673	0.99325	0.00079595	0.0880871	0.971	0.994531	0.00236376
VFG045334(gb|AHK25019)	0.150729	0.95225	0.978098	0.00339616	0.146926	0.9537	0.978398	0.00241688
VFG032821(gb|NP_463939)	0.333927	0.8538	0.907987	0.0022069	0.333084	0.85515	0.910853	0.00272077
VFG002159(gb|NP_464601)	0.113473	0.96325	0.984401	0.00281511	0.112768	0.9641	0.985546	0.00323081
VFG000078(gb|NP_466081)	0.398952	0.79395	0.889626	0.00410594	0.403733	0.7975	0.8926	0.0061024
VFG032845(gb|NP_466072)	0.0869927	0.96365	0.992573	0.00206916	0.0828956	0.9657	0.99457	0.0023218
VFG006768(gb|NP_463850)	0.195187	0.929	0.972999	0.00415469	0.177853	0.93415	0.976005	0.00391955
VFG006721(gb|NP_466343)	0.157629	0.9481	0.982577	0.00136022	0.153516	0.95015	0.984062	0.00205011
VFG045335(gb|AHK25020)	0.185878	0.94	0.965723	0.00355812	0.177364	0.9404	0.966779	0.00222691
VFG045331(gb|AHK25016)	0.147527	0.94735	0.983334	0.00411759	0.142822	0.9493	0.983503	0.00868145
VFG045332(gb|AHK25017)	0.15201	0.94575	0.981711	0.00223679	0.155142	0.94335	0.981848	0.00379363
VFG045336(gb|AHK25021)	0.196065	0.9404	0.962894	0.00205067	0.195912	0.9385	0.964901	0.00299722
VFG045338(gb|AHK25023)	0.240112	0.91745	0.94316	0.00424488	0.237455	0.9192	0.943934	0.00370387
VFG000068(gb|NP_463735)	0.253646	0.89125	0.952037	0.00576901	0.247148	0.89455	0.956353	0.00238386
VFG045333(gb|AHK25018)	0.165676	0.94665	0.97254	0.00727339	0.167334	0.94865	0.973641	0.00430106
VFG045337(gb|AHK25022)	0.170501	0.949	0.97096	0.00398336	0.162428	0.94945	0.971769	0.00296263

### Sheet: pre_501_533
gene	loss	acc	auroc	sd_auroc	train_loss	train_acc	train_auroc	train_sd_auroc
VFG045332(gb|AHK25017)	0.0545927	0.98655	0.994383	0.000537282	0.0448399	0.9896	0.995982	0.000577601
VFG045335(gb|AHK25020)	0.108027	0.9723	0.982819	0.00219439	0.0964259	0.9749	0.986228	0.00202848
VFG045338(gb|AHK25023)	0.173193	0.9504	0.961754	0.00371197	0.166383	0.95165	0.965796	0.00452675
VFG032821(gb|NP_463939)	0.285351	0.88205	0.929971	0.00228676	0.267703	0.8836	0.936281	0.00500583
VFG032965(gb|NP_463967)	0.0313799	0.99245	0.997312	0.000429957	0.0178724	0.99605	0.998925	0.000413567
VFG045331(gb|AHK25016)	0.0539545	0.9889	0.99444	0.00230079	0.0428357	0.9915	0.996251	0.00145059
VFG000068(gb|NP_463735)	0.187147	0.9308	0.970623	0.00131289	0.168196	0.938	0.975456	0.00197383
VFG006768(gb|NP_463850)	0.094249	0.9709	0.990867	0.00119574	0.075393	0.97765	0.993767	0.000662193
VFG045333(gb|AHK25018)	0.084764	0.97945	0.987999	0.00083798	0.0777048	0.98225	0.990481	0.0012865
VFG006721(gb|NP_466343)	0.0685944	0.98155	0.99329	0.000737933	0.0552993	0.98905	0.996281	0.000455514
VFG000078(gb|NP_466081)	0.369737	0.805	0.900623	0.000487957	0.356507	0.8146	0.909659	0.00124112
VFG002159(gb|NP_464601)	0.0669885	0.98475	0.988145	0.00163067	0.0630496	0.98535	0.991547	0.00110253
VFG045334(gb|AHK25019)	0.0609738	0.98665	0.991956	0.000750645	0.0527488	0.9893	0.994385	0.000613689
VFG045337(gb|AHK25022)	0.092423	0.9771	0.985716	0.00180932	0.0781751	0.9792	0.988797	0.00349739
VFG045336(gb|AHK25021)	0.111564	0.97135	0.983349	0.00201464	0.107774	0.9742	0.984891	0.00344701
VFG032845(gb|NP_466072)	0.0237769	0.9954	0.996662	0.000307618	0.0202258	0.9963	0.998638	0.000120309

### Sheet: pre_501_533_KO
gene	loss	acc	auroc	sd_auroc	train_loss	train_acc	train_auroc	train_sd_auroc
VFG045332(gb|AHK25017)	0.0647317	0.9838	0.993578	0.00112464	0.056037	0.9885	0.994665	0.000868832
VFG045335(gb|AHK25020)	0.120424	0.97095	0.977169	0.00175447	0.103462	0.9718	0.978957	0.00138837
VFG045338(gb|AHK25023)	0.17647	0.94865	0.958684	0.00138172	0.165383	0.952	0.961435	0.0015473
VFG032821(gb|NP_463939)	0.296925	0.87435	0.923142	0.00300934	0.29623	0.8766	0.92786	0.00183598
VFG032965(gb|NP_463967)	0.039008	0.98995	0.996928	0.00099927	0.0274418	0.9931	0.998164	0.000174348
VFG045331(gb|AHK25016)	0.0607542	0.987	0.99309	0.00207391	0.054032	0.9889	0.994969	0.00155208
VFG000068(gb|NP_463735)	0.193677	0.9293	0.969264	0.000524289	0.174977	0.93725	0.97461	0.000822718
VFG006768(gb|NP_463850)	0.120099	0.9665	0.985921	0.00142102	0.0919772	0.97375	0.99146	0.000677515
VFG045333(gb|AHK25018)	0.0956182	0.9771	0.986553	0.000704336	0.0901585	0.97835	0.988638	0.00135776
VFG006721(gb|NP_466343)	0.0872354	0.97415	0.991074	0.00185834	0.0758869	0.9796	0.993743	0.000930712
VFG000078(gb|NP_466081)	0.379173	0.79745	0.896756	0.00166625	0.371065	0.80375	0.903724	0.00341704
VFG002159(gb|NP_464601)	0.0703826	0.98315	0.988631	0.000848383	0.0626965	0.98385	0.990893	0.000849218
VFG045334(gb|AHK25019)	0.0661112	0.9857	0.991248	0.000674138	0.0477978	0.98805	0.99403	0.000953192
VFG045337(gb|AHK25022)	0.10546	0.97435	0.982425	0.00152391	0.0914567	0.9786	0.986342	0.00104115
VFG045336(gb|AHK25021)	0.121173	0.9697	0.978424	0.00276343	0.109324	0.9737	0.982315	0.00212449
VFG032845(gb|NP_466072)	0.0297601	0.99395	0.996037	0.000616682	0.0186705	0.99495	0.998509	0.000451294

### Sheet: pre_HK
gene	loss	acc	auroc	sd_auroc	train_loss	train_acc	train_auroc	train_sd_auroc
VFG045331(gb|AHK25016)	0.0851284	0.97595	0.991568	0.0015207	0.064124	0.9787	0.993464	0.000799421
VFG045332(gb|AHK25017)	0.0974853	0.97105	0.98808	0.00307789	0.0939557	0.97275	0.990667	0.00324846
VFG045333(gb|AHK25018)	0.124565	0.9636	0.981822	0.00335365	0.120614	0.9655	0.984248	0.00311733
VFG045337(gb|AHK25022)	0.140276	0.9601	0.978303	0.00255738	0.13419	0.96115	0.980542	0.0024999
VFG000078(gb|NP_466081)	0.380182	0.79695	0.896551	0.00330924	0.377669	0.80495	0.90288	0.00197632
VFG000068(gb|NP_463735)	0.236156	0.91295	0.957578	0.00181124	0.220605	0.9183	0.96601	0.0021094
VFG032965(gb|NP_463967)	0.0630501	0.9816	0.994563	0.000816479	0.0478503	0.98615	0.996847	0.000584617
VFG006721(gb|NP_466343)	0.115394	0.96585	0.986163	0.00201462	0.101153	0.9728	0.9908	0.00244508
VFG045338(gb|AHK25023)	0.210995	0.9348	0.954962	0.00137017	0.199098	0.9368	0.958835	0.000834797
VFG045334(gb|AHK25019)	0.100861	0.97025	0.988919	0.00291869	0.0947007	0.9747	0.991164	0.000757627
VFG045336(gb|AHK25021)	0.143247	0.963	0.975133	0.000628401	0.131677	0.9639	0.978504	0.000432155
VFG006768(gb|NP_463850)	0.125543	0.96495	0.985076	0.00266592	0.100456	0.96945	0.989505	0.00278851
VFG032845(gb|NP_466072)	0.0348433	0.99355	0.995346	0.000555405	0.0273176	0.99335	0.997357	0.000929958
VFG045335(gb|AHK25020)	0.150372	0.9573	0.976373	0.00172356	0.147485	0.95975	0.978112	0.00268886
VFG002159(gb|NP_464601)	0.0874283	0.97855	0.984885	0.00113313	0.0808221	0.9805	0.9874	0.000965848
VFG032821(gb|NP_463939)	0.337594	0.85305	0.907638	0.00451353	0.328169	0.8537	0.91382	0.00807566

### Sheet: pre_951_1024
gene	loss	acc	auroc	sd_auroc	train_loss	train_acc	train_auroc	train_sd_auroc
VFG032821(gb|NP_463939)	0.294154	0.87765	0.925665	0.00332363	0.274676	0.8679	0.93026	0.00604448
VFG000068(gb|NP_463735)	0.20407	0.92395	0.96858	0.00221495	0.193619	0.92995	0.973441	0.00306301
VFG045333(gb|AHK25018)	0.09548	0.9756	0.986343	0.00324081	0.0829628	0.9768	0.98742	0.00153943
VFG045331(gb|AHK25016)	0.0509023	0.9869	0.99585	0.00131977	0.0393017	0.9899	0.997273	0.000312436
VFG045332(gb|AHK25017)	0.077612	0.9783	0.992082	0.000804783	0.0728133	0.97995	0.994008	0.00203181
VFG032845(gb|NP_466072)	0.0353549	0.9925	0.995776	0.00104426	0.0282722	0.9942	0.998064	0.000352901
VFG002159(gb|NP_464601)	0.0818457	0.9817	0.984958	0.000740741	0.0750731	0.98195	0.989531	0.00232316
VFG045337(gb|AHK25022)	0.102382	0.97035	0.985406	0.00328047	0.0959577	0.973	0.987392	0.00128065
VFG045335(gb|AHK25020)	0.118424	0.96865	0.979343	0.00349512	0.116011	0.9692	0.981601	0.00196225
VFG000078(gb|NP_466081)	0.372038	0.805	0.900725	0.00228179	0.364669	0.81105	0.90614	0.00464252
VFG045334(gb|AHK25019)	0.0715439	0.9843	0.991662	0.00118114	0.0592108	0.9851	0.993651	0.000253346
VFG006721(gb|NP_466343)	0.0836965	0.9756	0.99202	0.00101667	0.0724779	0.97955	0.994634	0.000990926
VFG032965(gb|NP_463967)	0.0352334	0.9898	0.9978	0.000278654	0.0308554	0.9921	0.99882	0.000386699
VFG045338(gb|AHK25023)	0.185648	0.94645	0.960148	0.00201948	0.172208	0.9481	0.9637	0.00134588
VFG045336(gb|AHK25021)	0.124016	0.96885	0.977249	0.00311869	0.119435	0.96945	0.980476	0.000779571
VFG006768(gb|NP_463850)	0.0966478	0.9725	0.989788	0.00222242	0.0892492	0.975	0.992243	0.001509

### Sheet: pre_951_1024_KO
gene	loss	acc	auroc	sd_auroc	train_loss	train_acc	train_auroc	train_sd_auroc
VFG032821(gb|NP_463939)	0.325695	0.86385	0.909876	0.00332883	0.32754	0.86565	0.915208	0.00437638
VFG000068(gb|NP_463735)	0.248667	0.90605	0.958628	0.00162276	0.237532	0.9094	0.961716	0.00227709
VFG045333(gb|AHK25018)	0.17928	0.9348	0.97352	0.0035618	0.174211	0.93855	0.974911	0.00363236
VFG045331(gb|AHK25016)	0.133426	0.9504	0.987513	0.00151345	0.129553	0.95065	0.987951	0.00219466
VFG045332(gb|AHK25017)	0.142543	0.94855	0.983158	0.00565815	0.133783	0.9504	0.984927	0.00500886
VFG032845(gb|NP_466072)	0.0537534	0.9854	0.994055	0.000503163	0.0528724	0.9864	0.99658	0.00071506
VFG002159(gb|NP_464601)	0.0982053	0.9746	0.982963	0.000897283	0.091499	0.9745	0.987282	0.000728807
VFG045337(gb|AHK25022)	0.161855	0.9433	0.978403	0.00280616	0.156035	0.94225	0.978679	0.00402044
VFG045335(gb|AHK25020)	0.18291	0.94015	0.971708	0.00208748	0.176033	0.939	0.973311	0.00302997
VFG000078(gb|NP_466081)	0.385876	0.8002	0.895156	0.00407418	0.373976	0.7958	0.897424	0.000964421
VFG045334(gb|AHK25019)	0.14983	0.93905	0.985561	0.0020626	0.153171	0.93915	0.985661	0.00169169
VFG006721(gb|NP_466343)	0.146515	0.94335	0.983506	0.00198338	0.147363	0.9456	0.984671	0.00170166
VFG032965(gb|NP_463967)	0.0640503	0.98105	0.995845	0.00117183	0.0550252	0.98165	0.99694	0.000956349
VFG045338(gb|AHK25023)	0.23193	0.91785	0.951502	0.0055127	0.231929	0.9208	0.954646	0.00428172
VFG045336(gb|AHK25021)	0.186301	0.93505	0.96857	0.00122207	0.187038	0.9365	0.969527	0.00568091
VFG006768(gb|NP_463850)	0.150886	0.94795	0.981255	0.0010394	0.145171	0.9538	0.983432	0.00197395
