## Supplementary Data 9 for "Intra-genomic genes-to-genes correlation enables bacterial genome representation": presence_SA.xlsx

### Sheet: pre_1_5
gene	loss	acc	auroc	sd_auroc	train_loss	train_acc	train_auroc	train_sd_auroc
ErmT	0.558252	0.7058	0.781382	0.00435589	0.549714	0.70755	0.781828	0.00877006
APH(3')-IIIa	0.385982	0.82385	0.903767	0.0130384	0.383635	0.82155	0.905351	0.0051575
PC1_beta-lactamase_(blaZ)	0.580335	0.68395	0.748848	0.00289254	0.571394	0.6882	0.757376	0.003982
VFG001279(gb|WP_001060526)	0.613803	0.6475	0.702149	0.00576575	0.591767	0.6642	0.719853	0.00763077
tet(K)	0.455271	0.7986	0.864778	0.00322375	0.439248	0.80205	0.868826	0.011816
VFG001326(gb|WP_001033320)	0.253444	0.9148	0.952152	0.00682358	0.245396	0.9144	0.954375	0.00664384
AAC(6')-Ie-APH(2'')-Ia_bifunctional_protein	0.491608	0.74415	0.826955	0.00370646	0.489319	0.7545	0.836946	0.00496237
VFG001304(gb|WP_001216935)	0.0522947	0.98555	0.995529	0.000947779	0.0463807	0.98785	0.997275	0.00100863
VFG001327(gb|WP_000733771)	0.245459	0.9166	0.954962	0.00356722	0.24208	0.91795	0.958142	0.00567192
mecR1	0.218663	0.9013	0.967368	0.00106201	0.217958	0.90335	0.96854	0.000648134
ErmA	0.347543	0.8429	0.924611	0.00179702	0.340307	0.84505	0.924314	0.00178204
VFG049793(gb|WP_000863384)	0.370712	0.8227	0.899159	0.0023364	0.356861	0.82585	0.90266	0.00453767
VFG004912(gb|WP_000673035)	0.0420291	0.99035	0.994025	0.001666	0.0407285	0.99215	0.995888	0.00143695
VFG001280(gb|WP_000934435)	0.544427	0.71065	0.76759	0.00682257	0.534632	0.713	0.778633	0.00471507
mecI	0.200965	0.90745	0.970906	0.00381997	0.194981	0.9089	0.970907	0.00237881
SAT-4	0.404115	0.80865	0.890769	0.00536127	0.409041	0.8115	0.893333	0.00698299
VFG001328(gb|WP_000920039)	0.459549	0.78615	0.837845	0.00110615	0.452077	0.7955	0.845532	0.00615689
msrA	0.34819	0.8509	0.92294	0.00366057	0.332827	0.8469	0.924924	0.00238494
Staphylococcus_aureus_FosB	0.0218555	0.9937	0.998968	0.000144536	0.0161227	0.99585	0.999172	0.000305958
VFG049714(gb|WP_000175723)	0.0229789	0.9944	0.998367	0.00101973	0.0134422	0.99675	0.999334	0.000122421
dfrG	0.372756	0.8361	0.912242	0.00250582	0.353831	0.8389	0.912777	0.0133826
VFG001283(gb|WP_000794648)	0.503175	0.74255	0.827032	0.00468665	0.498838	0.752	0.834153	0.00483447
VFG049701(gb|WP_000655877)	0.0233721	0.9948	0.998122	0.00128229	0.011609	0.9977	0.999563	0.000443359
VFG002418(gb|WP_000791729)	0.0507156	0.9874	0.995052	0.00145482	0.0430434	0.98985	0.995983	0.00104582
VFG002409(gb|WP_000549274)	0.0357829	0.99135	0.997109	0.000465249	0.0265705	0.99435	0.998587	0.000291397
VFG049876(gb|WP_000702263)	0.516952	0.7304	0.796656	0.00234167	0.503869	0.73725	0.801677	0.0191733
VFG001307(gb|WP_001238807)	0.02177	0.99475	0.99882	0.000345362	0.00938078	0.99775	0.999676	0.000267034
VFG001325(gb|WP_000750412)	0.406642	0.8267	0.888479	0.00808147	0.401623	0.8287	0.88913	0.0101165
tet(M)	0.272947	0.86915	0.94938	0.00478147	0.268321	0.866	0.950374	0.000379884
ANT(4')-Ib	0.461687	0.78185	0.864285	0.00259755	0.460561	0.78405	0.865166	0.00976403
VFG004991(gb|WP_000746597)	0.400229	0.80805	0.896985	0.0139321	0.38458	0.8119	0.899396	0.0161356
VFG004566(gb|WP_001793419)	0.302208	0.8964	0.931333	0.000809807	0.291122	0.90035	0.938633	0.000789529
VFG001276(gb|WP_024937002)	0.108365	0.9695	0.988868	0.00150659	0.106206	0.97225	0.991047	0.00261307
VFG002419(gb|WP_000744066)	0.0247715	0.99395	0.998656	0.00102524	0.0123269	0.9967	0.999322	0.00077704
VFG002422(gb|WP_000727649)	0.400768	0.82875	0.893565	0.00438049	0.378071	0.8281	0.8991	0.00546756
ANT(9)-Ia	0.356764	0.8323	0.918682	0.00166442	0.354612	0.82585	0.917074	0.00457593
VFG001305(gb|WP_001034053)	0.0280431	0.99375	0.997869	0.000532652	0.0171782	0.9966	0.999497	0.000149108
VFG004922(gb|WP_000705630)	0.229537	0.90655	0.95563	0.00327251	0.229021	0.91055	0.95523	0.00735727
VFG005009(gb|WP_001043551)	0.39069	0.821	0.905805	0.0036351	0.388269	0.81845	0.905743	0.0036063
VFG002410(gb|WP_001010291)	0.0289902	0.99285	0.997983	0.000279921	0.0178959	0.9961	0.999121	0.00019255
VFG004903(gb|WP_000769141)	0.0295289	0.9928	0.99723	0.000569082	0.0221301	0.99495	0.997935	0.000380826
VFG001290(gb|WP_000745817)	0.56939	0.7011	0.758578	0.00331246	0.564622	0.70885	0.771814	0.00528653
mecA	0.44144	0.782	0.875282	0.00519863	0.42956	0.78865	0.880088	0.00639763
ErmC	0.563774	0.6991	0.772714	0.00527468	0.560907	0.70485	0.781041	0.0169028
VFG004917(gb|WP_000767929)	0.0491646	0.9896	0.994511	0.000539824	0.0444142	0.991	0.995978	0.000352926
VFG001277(gb|WP_000239545)	0.293399	0.8776	0.945676	0.0071025	0.294002	0.8802	0.947204	0.00830342
VFG002411(gb|WP_000509667)	0.0249375	0.9935	0.998137	0.000216119	0.0163202	0.99705	0.999189	0.000296673
VFG001313(gb|WP_000728751)	0.578847	0.6689	0.743609	0.00587992	0.567194	0.68045	0.756206	0.0119474
VFG004925(gb|WP_000784029)	0.0731595	0.98005	0.990276	0.000763653	0.068984	0.98085	0.992511	0.00201483
VFG001306(gb|WP_000636149)	0.0279243	0.9923	0.99859	0.000667003	0.0205378	0.99485	0.999278	0.00056615
VFG049727(gb|WP_000159026)	0.0301418	0.9933	0.997041	0.00109424	0.0181243	0.99525	0.998699	0.00044246
VFG001281(gb|WP_000610231)	0.66165	0.5919	0.635471	0.00944037	0.65276	0.59755	0.646601	0.0162967
VFG001289(gb|WP_001056172)	0.607132	0.66075	0.721632	0.00286045	0.601771	0.6653	0.732601	0.00617621
mphC	0.327075	0.8597	0.931086	0.00562683	0.321828	0.8609	0.932661	0.00528645

### Sheet: pre_1_5_KO
gene	loss	acc	auroc	sd_auroc	train_loss	train_acc	train_auroc	train_sd_auroc
ErmT	0.578226	0.69765	0.759558	0.00336081	0.56651	0.69935	0.765697	0.00485449
APH(3')-IIIa	0.425774	0.8006	0.872379	0.00365906	0.429369	0.8031	0.873404	0.00693573
PC1_beta-lactamase_(blaZ)	0.597022	0.67505	0.732316	0.00354201	0.59317	0.6772	0.738168	0.00388102
VFG001279(gb|WP_001060526)	0.626344	0.6447	0.687496	0.00947925	0.617951	0.6527	0.704773	0.00921162
tet(K)	0.517935	0.7328	0.816806	0.0104661	0.517526	0.73565	0.821688	0.00734962
VFG001326(gb|WP_001033320)	0.272575	0.91165	0.935112	0.00257259	0.271009	0.9134	0.940033	0.00857917
AAC(6')-Ie-APH(2'')-Ia_bifunctional_protein	0.600399	0.65265	0.719632	0.00106603	0.589291	0.6594	0.727836	0.00333768
VFG001304(gb|WP_001216935)	0.157111	0.94285	0.98113	0.00247	0.154701	0.94535	0.982158	0.00275017
VFG001327(gb|WP_000733771)	0.269748	0.9123	0.936867	0.00683701	0.272114	0.91345	0.935885	0.00750581
mecR1	0.373708	0.8208	0.895501	0.0059128	0.373605	0.81895	0.894827	0.00518076
ErmA	0.457198	0.7908	0.855985	0.00190515	0.450003	0.78935	0.858236	0.00247071
VFG049793(gb|WP_000863384)	0.46045	0.7522	0.840374	0.00398469	0.454203	0.75425	0.843801	0.00827396
VFG004912(gb|WP_000673035)	0.0491906	0.98675	0.992529	0.000654492	0.0387048	0.9901	0.994847	0.00155845
VFG001280(gb|WP_000934435)	0.555095	0.70275	0.748311	0.006299	0.552888	0.7072	0.763394	0.0059039
mecI	0.365018	0.83085	0.903297	0.00238222	0.368455	0.83135	0.901255	0.00477444
SAT-4	0.465489	0.77045	0.848112	0.00523957	0.467452	0.76945	0.850213	0.00600474
VFG001328(gb|WP_000920039)	0.493197	0.7735	0.814305	0.00522398	0.477857	0.7836	0.8239	0.00396089
msrA	0.442806	0.78435	0.865028	0.00184825	0.432364	0.78975	0.866229	0.00295308
Staphylococcus_aureus_FosB	0.0331322	0.99235	0.998068	0.000782928	0.0249936	0.9948	0.998657	0.000516201
VFG049714(gb|WP_000175723)	0.133149	0.951	0.985251	0.00205891	0.124907	0.95405	0.985809	0.000962526
dfrG	0.486403	0.76765	0.839676	0.00610437	0.481477	0.77135	0.844017	0.0057471
VFG001283(gb|WP_000794648)	0.508924	0.7452	0.81932	0.00241389	0.499862	0.7493	0.825492	0.00437242
VFG049701(gb|WP_000655877)	0.146346	0.9456	0.981955	0.0012598	0.131872	0.94855	0.983968	0.00177526
VFG002418(gb|WP_000791729)	0.0671376	0.98425	0.991139	0.00232093	0.0582328	0.98695	0.993169	0.00143092
VFG002409(gb|WP_000549274)	0.145551	0.94705	0.983144	0.00150221	0.133874	0.95135	0.984558	0.00126243
VFG049876(gb|WP_000702263)	0.54972	0.71375	0.763645	0.00671143	0.524165	0.72425	0.779698	0.0046853
VFG001307(gb|WP_001238807)	0.1353	0.9498	0.984321	0.00156224	0.133506	0.9524	0.984966	0.00174791
VFG001325(gb|WP_000750412)	0.502109	0.73345	0.811467	0.0110145	0.499013	0.73355	0.81513	0.00669916
tet(M)	0.416856	0.7909	0.884916	0.00523757	0.423118	0.7861	0.885586	0.00468292
ANT(4')-Ib	0.513614	0.7575	0.818719	0.0022811	0.515896	0.76005	0.819188	0.00501619
VFG004991(gb|WP_000746597)	0.450279	0.7762	0.864223	0.00149309	0.451747	0.7804	0.86843	0.00373236
VFG004566(gb|WP_001793419)	0.317501	0.89	0.923791	0.00375958	0.311806	0.8921	0.929488	0.00295241
VFG001276(gb|WP_024937002)	0.13362	0.96465	0.980431	0.00314663	0.120376	0.9669	0.981958	0.00267608
VFG002419(gb|WP_000744066)	0.040805	0.98915	0.997278	0.00179398	0.0295876	0.99205	0.998346	0.00133669
VFG002422(gb|WP_000727649)	0.494512	0.74705	0.827163	0.00456806	0.482652	0.74455	0.827412	0.00431758
ANT(9)-Ia	0.476386	0.7699	0.846588	0.00274546	0.481596	0.76755	0.845639	0.000885142
VFG001305(gb|WP_001034053)	0.143296	0.94825	0.982402	0.00150468	0.133274	0.94955	0.98427	0.00133177
VFG004922(gb|WP_000705630)	0.268341	0.899	0.925471	0.00278815	0.267451	0.90085	0.925142	0.00174165
VFG005009(gb|WP_001043551)	0.434232	0.78125	0.871994	0.00390303	0.43125	0.7879	0.878025	0.00273033
VFG002410(gb|WP_001010291)	0.132789	0.9518	0.985079	0.00120339	0.121526	0.95435	0.986482	0.00152094
VFG004903(gb|WP_000769141)	0.0543918	0.98535	0.994966	0.00199045	0.0430487	0.98895	0.99657	0.000201976
VFG001290(gb|WP_000745817)	0.571709	0.6978	0.752537	0.00129129	0.572521	0.7021	0.759054	0.00504621
mecA	0.511271	0.74985	0.814975	0.00331862	0.505419	0.75225	0.818371	0.00337978
ErmC	0.586253	0.69375	0.753105	0.0137293	0.583722	0.69775	0.75917	0.00543536
VFG004917(gb|WP_000767929)	0.0660318	0.986	0.992474	0.00147859	0.0540152	0.98655	0.994705	0.000292012
VFG001277(gb|WP_000239545)	0.44096	0.8118	0.868553	0.00394148	0.43653	0.81365	0.872504	0.00794266
VFG002411(gb|WP_000509667)	0.144318	0.9483	0.982937	0.00144572	0.135402	0.95105	0.983173	0.00217401
VFG001313(gb|WP_000728751)	0.644668	0.61695	0.66488	0.00348028	0.633176	0.63065	0.678839	0.00591809
VFG004925(gb|WP_000784029)	0.081701	0.97855	0.987904	0.000763769	0.0742547	0.9802	0.990838	0.000778375
VFG001306(gb|WP_000636149)	0.142513	0.9471	0.984433	0.00146945	0.136844	0.95215	0.985369	0.0014803
VFG049727(gb|WP_000159026)	0.147302	0.946	0.981544	0.00114928	0.131222	0.95155	0.984079	0.00114489
VFG001281(gb|WP_000610231)	0.668321	0.58515	0.619823	0.00897673	0.663161	0.5934	0.637861	0.00159058
VFG001289(gb|WP_001056172)	0.613594	0.6547	0.712229	0.00423456	0.607166	0.6547	0.719049	0.00790512
mphC	0.418326	0.8022	0.876907	0.00174239	0.416889	0.804	0.875559	0.00306083

### Sheet: pre_301_317
gene	loss	acc	auroc	sd_auroc	train_loss	train_acc	train_auroc	train_sd_auroc
tet(M)	0.221468	0.9192	0.966529	0.00118651	0.22123	0.918	0.966554	0.0024014
VFG004925(gb|WP_000784029)	0.065448	0.98075	0.993066	0.0022041	0.0656869	0.9823	0.994172	0.00142657
VFG001276(gb|WP_024937002)	0.088454	0.97285	0.992391	0.00135452	0.0976952	0.97395	0.99301	0.000910656
VFG004566(gb|WP_001793419)	0.303615	0.8982	0.931537	0.000900614	0.295425	0.89965	0.934881	0.00369438
SAT-4	0.368576	0.83565	0.913524	0.00806404	0.368386	0.8367	0.913762	0.0105063
mecA	0.455982	0.78395	0.869219	0.0179374	0.45628	0.78735	0.873763	0.016423
ErmT	0.562883	0.70455	0.780606	0.00684182	0.558266	0.7084	0.781695	0.00795559
VFG004917(gb|WP_000767929)	0.0435984	0.9902	0.994538	0.000940459	0.0359526	0.9915	0.995469	0.000734257
VFG049714(gb|WP_000175723)	0.0280357	0.99295	0.998233	0.000403111	0.0212742	0.99405	0.998897	0.00042785
VFG001326(gb|WP_001033320)	0.232189	0.9138	0.962152	0.00119387	0.226271	0.9183	0.962766	0.000614806
VFG001328(gb|WP_000920039)	0.461592	0.7851	0.841507	0.0080517	0.456479	0.7875	0.844402	0.00225202
VFG002409(gb|WP_000549274)	0.0287904	0.9915	0.997488	0.000336172	0.0233477	0.99445	0.998663	0.000277606
VFG004903(gb|WP_000769141)	0.0247225	0.9951	0.997896	0.00128813	0.0229206	0.9961	0.998438	0.00142016
dfrG	0.379344	0.83255	0.905492	0.00744376	0.381538	0.83515	0.906751	0.0049979
VFG004991(gb|WP_000746597)	0.349773	0.8574	0.924225	0.00620196	0.336272	0.8517	0.915072	0.00703311
VFG002419(gb|WP_000744066)	0.0183638	0.9956	0.998598	0.000176357	0.00990058	0.99755	0.999243	0.000324366
VFG049793(gb|WP_000863384)	0.358785	0.83825	0.906087	0.00737585	0.35541	0.84145	0.911394	0.00602233
VFG001281(gb|WP_000610231)	0.668897	0.5793	0.618501	0.00652312	0.663885	0.5897	0.630078	0.00530857
PC1_beta-lactamase_(blaZ)	0.585864	0.67305	0.744337	0.00731772	0.57804	0.67315	0.748198	0.0133589
Staphylococcus_aureus_FosB	0.0105332	0.99775	0.999376	0.000201784	0.00983599	0.99855	0.999741	0.00011196
VFG001307(gb|WP_001238807)	0.0206921	0.9953	0.998772	0.00021823	0.0133246	0.9966	0.999451	8.39896e-05
mecR1	0.191379	0.9305	0.9758	0.00357848	0.188857	0.93445	0.976129	0.0032103
VFG001277(gb|WP_000239545)	0.248061	0.90475	0.964188	0.00297548	0.243651	0.90475	0.963405	0.005694
ErmA	0.34649	0.8566	0.933653	0.00740559	0.336669	0.857	0.926893	0.0129478
VFG005009(gb|WP_001043551)	0.353197	0.8513	0.92658	0.00897212	0.339587	0.8529	0.925786	0.0121891
VFG001305(gb|WP_001034053)	0.0252933	0.9933	0.998371	0.000338433	0.0167748	0.9961	0.999078	0.00025138
VFG001325(gb|WP_000750412)	0.383992	0.8339	0.901	0.00566025	0.368252	0.83065	0.898155	0.0101426
VFG004912(gb|WP_000673035)	0.0422453	0.9886	0.994907	0.000979876	0.0412405	0.9893	0.995245	0.00107148
ANT(9)-Ia	0.347929	0.841	0.928005	0.00415005	0.342703	0.8461	0.928009	0.00792587
VFG001327(gb|WP_000733771)	0.228796	0.92495	0.96044	0.00219001	0.22781	0.9206	0.960335	0.00159096
VFG001290(gb|WP_000745817)	0.574373	0.69315	0.748798	0.00748272	0.572536	0.69565	0.752104	0.00633939
VFG002410(gb|WP_001010291)	0.0318398	0.993	0.997856	0.000514864	0.0262016	0.99395	0.998615	0.000566131
VFG001306(gb|WP_000636149)	0.0210523	0.9945	0.998828	0.000204899	0.0191677	0.99615	0.999321	0.000103232
VFG002411(gb|WP_000509667)	0.025953	0.9927	0.998127	0.000236233	0.0189298	0.9947	0.998575	0.000259488
VFG049701(gb|WP_000655877)	0.0300208	0.9926	0.997832	0.000462055	0.0268067	0.99415	0.998431	0.000521993
mphC	0.301962	0.8601	0.943849	0.00555232	0.306014	0.86265	0.942479	0.00483642
VFG001313(gb|WP_000728751)	0.577399	0.6744	0.747482	0.00798687	0.568127	0.68435	0.758691	0.012365
AAC(6')-Ie-APH(2'')-Ia_bifunctional_protein	0.450948	0.77585	0.856928	0.0141311	0.439161	0.77025	0.855046	0.0194087
VFG049876(gb|WP_000702263)	0.516818	0.7284	0.799204	0.00736051	0.51072	0.73155	0.80521	0.013637
VFG002422(gb|WP_000727649)	0.403463	0.8223	0.895067	0.00901962	0.397377	0.8214	0.897074	0.0047256
tet(K)	0.446326	0.7959	0.873804	0.0020877	0.446894	0.8022	0.874411	0.00209063
VFG004922(gb|WP_000705630)	0.18114	0.9331	0.967528	0.00171343	0.176306	0.93545	0.968438	0.00443146
VFG002418(gb|WP_000791729)	0.0643878	0.9841	0.992634	0.000368301	0.0615867	0.9854	0.994097	0.000312621
VFG001283(gb|WP_000794648)	0.494089	0.74245	0.826474	0.00850748	0.49786	0.74105	0.827288	0.0102681
msrA	0.32687	0.8441	0.933311	0.0030865	0.331778	0.8452	0.927878	0.00918566
VFG049727(gb|WP_000159026)	0.0325981	0.99115	0.997428	0.000170106	0.0242308	0.99345	0.998613	0.000589854
VFG001304(gb|WP_001216935)	0.0395296	0.98875	0.997727	0.000696176	0.0315977	0.99245	0.998906	0.000256872
ANT(4')-Ib	0.46427	0.789	0.864153	0.0126108	0.461822	0.7946	0.864267	0.0103307
APH(3')-IIIa	0.327784	0.8573	0.931792	0.00718957	0.326556	0.85365	0.93134	0.01002
VFG001289(gb|WP_001056172)	0.604419	0.64815	0.720117	0.00550571	0.597587	0.6604	0.731911	0.0151333
ErmC	0.558723	0.70875	0.781401	0.010785	0.552655	0.71335	0.784671	0.00898443
VFG001280(gb|WP_000934435)	0.54984	0.69915	0.7638	0.0076983	0.5398	0.70425	0.775332	0.00386426
mecI	0.197394	0.92875	0.974554	0.00567166	0.196108	0.92905	0.973044	0.00573054
VFG001279(gb|WP_001060526)	0.609091	0.65345	0.718235	0.0103211	0.605982	0.65665	0.722897	0.00677551

### Sheet: pre_301_317_KO
gene	loss	acc	auroc	sd_auroc	train_loss	train_acc	train_auroc	train_sd_auroc
tet(M)	0.304664	0.85775	0.92554	0.00500518	0.306131	0.85875	0.92489	0.00354097
VFG004925(gb|WP_000784029)	0.0750494	0.98085	0.987584	0.00165127	0.0713229	0.98155	0.98903	0.00148944
VFG001276(gb|WP_024937002)	0.10293	0.97065	0.988559	0.000898351	0.0982486	0.9722	0.989639	0.000208494
VFG004566(gb|WP_001793419)	0.310649	0.89645	0.925768	0.00197898	0.313159	0.8979	0.930141	0.00104058
SAT-4	0.439347	0.78325	0.861513	0.00857675	0.441711	0.7799	0.862174	0.0041236
mecA	0.501452	0.77185	0.826637	0.00472061	0.496937	0.77645	0.832132	0.00443773
ErmT	0.559364	0.7117	0.778232	0.00849413	0.552094	0.70985	0.782319	0.00852512
VFG004917(gb|WP_000767929)	0.0482971	0.9896	0.993139	0.00174086	0.0482204	0.99085	0.994337	0.000210201
VFG049714(gb|WP_000175723)	0.0650331	0.9844	0.993297	0.000747449	0.0639858	0.9861	0.993993	0.00114305
VFG001326(gb|WP_001033320)	0.27466	0.91165	0.936225	0.00245694	0.271346	0.9129	0.93847	0.00204877
VFG001328(gb|WP_000920039)	0.474068	0.7761	0.819432	0.00491129	0.468456	0.7798	0.821735	0.00603104
VFG002409(gb|WP_000549274)	0.0658263	0.98325	0.992408	0.00115324	0.0631143	0.9843	0.993507	0.000706808
VFG004903(gb|WP_000769141)	0.0292982	0.99345	0.997363	0.00082869	0.021928	0.9947	0.997863	0.00133232
dfrG	0.418901	0.78715	0.878056	0.00475671	0.427312	0.78875	0.876807	0.00493311
VFG004991(gb|WP_000746597)	0.431008	0.78275	0.878189	0.00587824	0.427323	0.79135	0.880173	0.00674273
VFG002419(gb|WP_000744066)	0.0294884	0.9937	0.997797	0.000679093	0.0209786	0.9952	0.99881	9.29885e-05
VFG049793(gb|WP_000863384)	0.390343	0.81875	0.878516	0.00447226	0.374927	0.82055	0.883626	0.00765296
VFG001281(gb|WP_000610231)	0.670635	0.56795	0.605726	0.00196556	0.667952	0.57685	0.614425	0.0045781
PC1_beta-lactamase_(blaZ)	0.591386	0.67235	0.73404	0.0132664	0.585618	0.6828	0.744851	0.00503832
Staphylococcus_aureus_FosB	0.0179306	0.9958	0.999146	0.000514617	0.0150753	0.9972	0.999289	0.000324233
VFG001307(gb|WP_001238807)	0.0537674	0.98695	0.995043	0.00106203	0.0442665	0.98905	0.996076	0.000479189
mecR1	0.260429	0.9068	0.942083	0.00598881	0.255478	0.90845	0.94273	0.00320789
VFG001277(gb|WP_000239545)	0.371229	0.8576	0.901253	0.00763421	0.373229	0.85735	0.901883	0.00510215
ErmA	0.389445	0.8433	0.893793	0.00244234	0.385769	0.84505	0.894071	0.00285743
VFG005009(gb|WP_001043551)	0.413144	0.7956	0.88747	0.00514792	0.407443	0.7961	0.886365	0.00526592
VFG001305(gb|WP_001034053)	0.056052	0.98565	0.995186	0.000859195	0.0510646	0.9874	0.996387	0.000482242
VFG001325(gb|WP_000750412)	0.471476	0.76835	0.847435	0.00748236	0.472794	0.76095	0.84979	0.00517243
VFG004912(gb|WP_000673035)	0.0388478	0.9909	0.994895	0.00107162	0.041719	0.9921	0.995265	0.0013839
ANT(9)-Ia	0.411906	0.81665	0.884945	0.00362115	0.405605	0.8177	0.888833	0.00333054
VFG001327(gb|WP_000733771)	0.274627	0.91	0.934306	0.00162797	0.268712	0.9106	0.934189	0.00407061
VFG001290(gb|WP_000745817)	0.577569	0.69635	0.747911	0.00732443	0.577562	0.69895	0.750626	0.0116848
VFG002410(gb|WP_001010291)	0.0660539	0.9841	0.99327	0.0013279	0.0631351	0.98465	0.994252	0.000535752
VFG001306(gb|WP_000636149)	0.0590518	0.9846	0.99524	0.000971412	0.0579101	0.9859	0.995643	0.000746538
VFG002411(gb|WP_000509667)	0.0665448	0.9834	0.992701	0.00234587	0.0591287	0.98585	0.99404	0.00153715
VFG049701(gb|WP_000655877)	0.0716331	0.98215	0.992326	0.00170134	0.0651875	0.9843	0.99334	0.00131925
mphC	0.391557	0.81225	0.890114	0.00689659	0.376067	0.81295	0.890407	0.00573995
VFG001313(gb|WP_000728751)	0.58923	0.66925	0.729478	0.00445639	0.579594	0.6766	0.735049	0.00379502
AAC(6')-Ie-APH(2'')-Ia_bifunctional_protein	0.53069	0.69505	0.781342	0.00509512	0.527704	0.69505	0.785266	0.00504037
VFG049876(gb|WP_000702263)	0.533233	0.7067	0.769456	0.00186394	0.531355	0.7195	0.77529	0.00483675
VFG002422(gb|WP_000727649)	0.458751	0.7741	0.841073	0.00525398	0.45818	0.77365	0.843338	0.00757858
tet(K)	0.46909	0.7864	0.853083	0.00301063	0.455311	0.78995	0.854902	0.00301474
VFG004922(gb|WP_000705630)	0.259371	0.903	0.92605	0.00246488	0.260187	0.9038	0.926949	0.00353668
VFG002418(gb|WP_000791729)	0.0841752	0.97525	0.991194	0.000438315	0.0799099	0.97715	0.991751	0.000437506
VFG001283(gb|WP_000794648)	0.49789	0.74075	0.815221	0.00630705	0.499245	0.7398	0.819487	0.00654688
msrA	0.409251	0.80455	0.881323	0.00293038	0.408538	0.80495	0.882514	0.00366241
VFG049727(gb|WP_000159026)	0.0753759	0.9823	0.99246	0.000594785	0.0712931	0.9846	0.993142	0.000708884
VFG001304(gb|WP_001216935)	0.0732917	0.9817	0.993359	0.000821654	0.0661039	0.98335	0.994929	0.000703446
ANT(4')-Ib	0.494727	0.77465	0.835503	0.00846518	0.491927	0.77625	0.834809	0.00686141
APH(3')-IIIa	0.408683	0.80165	0.882813	0.00362478	0.407164	0.80445	0.884683	0.00398796
ErmC	0.573622	0.7029	0.768214	0.00489683	0.576702	0.70495	0.773084	0.00444519
VFG001289(gb|WP_001056172)	0.6103	0.64595	0.711468	0.00298239	0.60557	0.65165	0.717877	0.011687
VFG001280(gb|WP_000934435)	0.559412	0.69845	0.74437	0.00168077	0.552596	0.69895	0.749525	0.00481998
mecI	0.268683	0.9022	0.938435	0.00218511	0.266556	0.904	0.940066	0.00228994
VFG001279(gb|WP_001060526)	0.610414	0.65445	0.705502	0.00779697	0.603846	0.65885	0.713495	0.00755652

### Sheet: pre_541_569
gene	loss	acc	auroc	sd_auroc	train_loss	train_acc	train_auroc	train_sd_auroc
ANT(9)-Ia	0.385345	0.83115	0.911312	0.00144973	0.386646	0.8333	0.907448	0.00784027
VFG001325(gb|WP_000750412)	0.456708	0.7869	0.86875	0.00388564	0.445231	0.7873	0.865157	0.0121615
ANT(4')-Ib	0.464722	0.79695	0.861735	0.00926777	0.456864	0.80145	0.863673	0.0144276
VFG001277(gb|WP_000239545)	0.280277	0.90005	0.949833	0.00654285	0.279642	0.9007	0.946165	0.00449731
VFG004922(gb|WP_000705630)	0.186369	0.9369	0.964344	0.00471683	0.178108	0.9406	0.964575	0.00456274
msrA	0.366215	0.8446	0.91326	0.00920055	0.358883	0.83845	0.91138	0.00964272
dfrG	0.362373	0.8412	0.918044	0.00658713	0.357673	0.84365	0.912955	0.0118814
VFG001306(gb|WP_000636149)	0.0324172	0.9921	0.997882	0.00032393	0.0203479	0.99535	0.998769	0.00060304
PC1_beta-lactamase_(blaZ)	0.599438	0.67215	0.73831	0.00115164	0.592141	0.67695	0.742535	0.018107
VFG001327(gb|WP_000733771)	0.248943	0.9208	0.952543	0.000291729	0.255168	0.92115	0.954091	0.00191455
VFG001280(gb|WP_000934435)	0.549545	0.70625	0.761794	0.00581441	0.550952	0.70855	0.76913	0.00902062
VFG049727(gb|WP_000159026)	0.0428591	0.9897	0.99696	0.000388006	0.037645	0.99105	0.997702	0.000293031
VFG004925(gb|WP_000784029)	0.0652975	0.98045	0.992989	0.00086636	0.0554608	0.98265	0.995015	0.000561188
VFG001328(gb|WP_000920039)	0.478926	0.7714	0.827569	0.0041747	0.487055	0.77385	0.829499	0.0135703
VFG001289(gb|WP_001056172)	0.613794	0.646	0.712006	0.00374424	0.604874	0.6564	0.720145	0.00901739
mecA	0.46415	0.7881	0.858547	0.00861662	0.455528	0.79265	0.858131	0.0152858
ErmT	0.54721	0.7122	0.782028	0.0033977	0.545782	0.7103	0.783716	0.00363212
VFG002411(gb|WP_000509667)	0.0311448	0.99305	0.99738	0.0010825	0.0240144	0.99465	0.998334	0.000963883
VFG002410(gb|WP_001010291)	0.0396132	0.9902	0.997417	0.000295145	0.0341059	0.9901	0.997975	0.000902284
VFG004991(gb|WP_000746597)	0.37421	0.84425	0.910482	0.000902808	0.36506	0.84775	0.909572	0.0108948
VFG001279(gb|WP_001060526)	0.615229	0.6585	0.708138	0.00493957	0.611315	0.6632	0.720945	0.0106607
VFG002409(gb|WP_000549274)	0.039031	0.99075	0.995928	0.000885157	0.0346987	0.9928	0.99702	0.000440646
VFG001283(gb|WP_000794648)	0.506327	0.7484	0.821819	0.0058998	0.505931	0.7463	0.821938	0.00328126
VFG001326(gb|WP_001033320)	0.243905	0.9245	0.954739	0.00385395	0.239847	0.92535	0.956586	0.00123424
ErmA	0.375549	0.84265	0.915357	0.0140193	0.369231	0.84645	0.912657	0.00326652
VFG004912(gb|WP_000673035)	0.048448	0.98835	0.99305	0.00149493	0.0450163	0.98895	0.995064	0.000771823
Staphylococcus_aureus_FosB	0.0209206	0.99525	0.998553	0.00125387	0.0163757	0.9963	0.999415	0.000216768
VFG001307(gb|WP_001238807)	0.0314954	0.9928	0.997747	0.0005589	0.0229212	0.99505	0.998509	0.000339219
mphC	0.330554	0.85245	0.928413	0.00305406	0.315402	0.8501	0.928191	0.00634926
APH(3')-IIIa	0.366052	0.85015	0.911264	0.00513216	0.359785	0.84855	0.911974	0.00621293
mecR1	0.192264	0.9395	0.973946	0.00192274	0.193497	0.94065	0.970212	0.00304891
tet(K)	0.457928	0.8051	0.868305	0.0131378	0.453533	0.8043	0.869026	0.00913924
mecI	0.19037	0.9369	0.973487	0.00526702	0.188393	0.937	0.971192	0.00614607
VFG001290(gb|WP_000745817)	0.578447	0.69085	0.748624	0.00782593	0.576218	0.69545	0.756303	0.00733241
VFG002419(gb|WP_000744066)	0.0240219	0.9947	0.998374	0.000507236	0.0193985	0.99575	0.999039	0.00019323
VFG001313(gb|WP_000728751)	0.581072	0.67675	0.743196	0.00684855	0.567878	0.6902	0.754047	0.011654
tet(M)	0.252445	0.91575	0.949874	0.00125153	0.254489	0.90825	0.950639	0.00391644
VFG049876(gb|WP_000702263)	0.534888	0.72065	0.786823	0.0134669	0.5295	0.72695	0.793672	0.0130939
VFG002422(gb|WP_000727649)	0.439439	0.8064	0.870728	0.00210441	0.4412	0.80295	0.86349	0.00866304
ErmC	0.554444	0.71065	0.7779	0.00730949	0.549622	0.7099	0.782072	0.00749887
VFG002418(gb|WP_000791729)	0.0644039	0.98335	0.992514	0.00100111	0.0594425	0.9852	0.994384	0.000514689
VFG004903(gb|WP_000769141)	0.0324853	0.9933	0.9969	0.00102829	0.028429	0.99485	0.998557	0.000441915
VFG001276(gb|WP_024937002)	0.11255	0.96935	0.986934	0.0012858	0.1125	0.97135	0.987254	0.00156247
SAT-4	0.397836	0.8284	0.898772	0.00423344	0.390797	0.82295	0.895709	0.0047601
VFG001281(gb|WP_000610231)	0.670919	0.5807	0.61657	0.0238592	0.662915	0.58825	0.629719	0.0108266
VFG001304(gb|WP_001216935)	0.0607918	0.98405	0.995732	0.00111467	0.056433	0.98465	0.996753	0.00094791
VFG004566(gb|WP_001793419)	0.314685	0.89535	0.924625	0.00120181	0.309867	0.8967	0.927563	0.00218502
VFG049701(gb|WP_000655877)	0.0329297	0.9922	0.997686	0.00172936	0.0279745	0.994	0.99865	0.000400046
VFG001305(gb|WP_001034053)	0.0378004	0.9905	0.99693	0.00113337	0.0286483	0.9933	0.997873	0.000545369
AAC(6')-Ie-APH(2'')-Ia_bifunctional_protein	0.480909	0.75375	0.828643	0.00996345	0.478189	0.7575	0.830989	0.010287
VFG005009(gb|WP_001043551)	0.36533	0.85225	0.916307	0.00598094	0.359895	0.85035	0.914229	0.0111285
VFG049714(gb|WP_000175723)	0.0411963	0.9907	0.997558	0.000941362	0.0398235	0.989	0.997846	0.0010378
VFG004917(gb|WP_000767929)	0.0594882	0.98845	0.991995	0.00146255	0.0624467	0.98925	0.992983	0.000480996
VFG049793(gb|WP_000863384)	0.383056	0.8185	0.896206	0.0100284	0.378307	0.8237	0.89834	0.0156182

### Sheet: pre_541_569_KO
gene	loss	acc	auroc	sd_auroc	train_loss	train_acc	train_auroc	train_sd_auroc
ANT(9)-Ia	0.402743	0.82305	0.890918	0.0022245	0.400451	0.8237	0.890293	0.00317138
VFG001325(gb|WP_000750412)	0.501564	0.74865	0.822236	0.00767501	0.501729	0.75195	0.82401	0.00709041
ANT(4')-Ib	0.503297	0.7706	0.825897	0.00978241	0.50958	0.7715	0.830113	0.00863155
VFG004922(gb|WP_000705630)	0.271751	0.89765	0.922661	0.00614079	0.279209	0.89795	0.923704	0.00981552
VFG001277(gb|WP_000239545)	0.415562	0.83235	0.879749	0.00942615	0.42132	0.82565	0.878325	0.00590495
msrA	0.397537	0.83125	0.894376	0.00889045	0.393547	0.82535	0.893615	0.00756644
dfrG	0.446427	0.7852	0.86182	0.00279051	0.440124	0.785	0.862258	0.00506277
VFG001306(gb|WP_000636149)	0.0811619	0.9686	0.99381	0.00331549	0.0697903	0.9691	0.995273	0.00199835
PC1_beta-lactamase_(blaZ)	0.606901	0.65885	0.721119	0.00683784	0.603514	0.6671	0.725095	0.0144499
VFG001327(gb|WP_000733771)	0.260187	0.91795	0.941186	0.00153843	0.261939	0.9192	0.943032	0.00180369
VFG001280(gb|WP_000934435)	0.559852	0.69675	0.748279	0.0053459	0.561578	0.69335	0.750432	0.0035622
VFG049727(gb|WP_000159026)	0.0685943	0.9798	0.994212	0.00101938	0.0596737	0.9785	0.994923	0.00168686
VFG004925(gb|WP_000784029)	0.0872816	0.9689	0.989312	0.000604339	0.0885117	0.9678	0.98923	0.000284115
VFG001328(gb|WP_000920039)	0.502784	0.75905	0.80866	0.00887713	0.497392	0.76205	0.811172	0.00668432
VFG001289(gb|WP_001056172)	0.620135	0.6363	0.696656	0.00306326	0.620633	0.63915	0.700049	0.00175827
mecA	0.515814	0.7472	0.817513	0.0036332	0.517075	0.75015	0.818075	0.00256851
ErmT	0.582623	0.69075	0.752838	0.00486013	0.587047	0.6944	0.755818	0.00449086
VFG002411(gb|WP_000509667)	0.0470984	0.9883	0.996461	0.0011578	0.045708	0.9897	0.99671	0.00174211
VFG002410(gb|WP_001010291)	0.0473639	0.9882	0.996071	0.00112802	0.0477936	0.98995	0.996847	0.00151035
VFG004991(gb|WP_000746597)	0.452382	0.76025	0.855956	0.00367505	0.457027	0.76445	0.858713	0.000316847
VFG001279(gb|WP_001060526)	0.621407	0.64615	0.694829	0.00245097	0.615749	0.65115	0.700694	0.00578273
VFG002409(gb|WP_000549274)	0.0538403	0.9877	0.995488	0.00104445	0.0488817	0.99115	0.996326	0.00128938
VFG001283(gb|WP_000794648)	0.518988	0.733	0.808752	0.00218638	0.516604	0.73275	0.811107	0.0048473
VFG001326(gb|WP_001033320)	0.245396	0.9239	0.946785	0.00224286	0.249695	0.924	0.948047	0.00544935
ErmA	0.401686	0.8345	0.891175	0.0114981	0.393654	0.8356	0.891912	0.00937482
VFG004912(gb|WP_000673035)	0.0556812	0.9866	0.991131	0.00174959	0.0571406	0.987	0.992595	0.00118365
Staphylococcus_aureus_FosB	0.0475638	0.98255	0.997958	0.00101764	0.0421285	0.98355	0.998508	0.000478163
VFG001307(gb|WP_001238807)	0.083424	0.97295	0.993713	0.00163631	0.0768941	0.97455	0.994873	0.00226791
mphC	0.365504	0.83905	0.905417	0.00671394	0.357319	0.8356	0.905471	0.0012282
APH(3')-IIIa	0.428079	0.79875	0.874853	0.00519084	0.426845	0.8026	0.87506	0.00500489
mecR1	0.244098	0.90295	0.9424	0.00230189	0.252054	0.90475	0.943535	0.00332758
tet(K)	0.492805	0.7807	0.833659	0.00786733	0.486677	0.7844	0.837971	0.00569212
mecI	0.248152	0.9075	0.940263	0.00350432	0.249098	0.90745	0.942014	0.00257925
VFG001290(gb|WP_000745817)	0.580399	0.6899	0.739728	0.00460249	0.57684	0.69315	0.744497	0.00968612
VFG002419(gb|WP_000744066)	0.0385456	0.9903	0.996792	0.00200223	0.0329551	0.99185	0.99782	0.00128769
VFG001313(gb|WP_000728751)	0.595061	0.65665	0.725513	0.0112454	0.587872	0.666	0.730357	0.0109152
tet(M)	0.342246	0.84765	0.916925	0.00418972	0.336035	0.84435	0.91789	0.00224286
VFG049876(gb|WP_000702263)	0.548827	0.71415	0.762789	0.0040128	0.543091	0.71265	0.768483	0.00577512
VFG002422(gb|WP_000727649)	0.494461	0.76125	0.82308	0.00327056	0.490227	0.7622	0.823704	0.00188144
ErmC	0.581536	0.6944	0.755645	0.00359265	0.58591	0.6957	0.759287	0.00335939
VFG002418(gb|WP_000791729)	0.094063	0.9645	0.991175	0.000353303	0.0923413	0.96895	0.991838	0.00124565
VFG004903(gb|WP_000769141)	0.0673158	0.9822	0.994803	0.000108572	0.0614369	0.9812	0.996345	0.00044734
VFG001276(gb|WP_024937002)	0.135339	0.96285	0.981576	0.00271684	0.140432	0.96335	0.980908	0.00175378
SAT-4	0.451101	0.7897	0.858154	0.00488707	0.451293	0.7859	0.859582	0.00706755
VFG001281(gb|WP_000610231)	0.678343	0.56505	0.594874	0.00863628	0.672864	0.57205	0.607642	0.0131723
VFG001304(gb|WP_001216935)	0.0982786	0.9633	0.992047	0.00123259	0.0951586	0.96245	0.992752	0.00147083
VFG004566(gb|WP_001793419)	0.3344	0.8848	0.913908	0.00491585	0.326927	0.88705	0.916544	0.00597006
VFG049701(gb|WP_000655877)	0.0494507	0.9859	0.996683	0.0011399	0.039271	0.9874	0.996973	0.00175986
VFG001305(gb|WP_001034053)	0.0869402	0.97515	0.992378	0.00182457	0.077358	0.97245	0.994251	0.00118475
AAC(6')-Ie-APH(2'')-Ia_bifunctional_protein	0.535773	0.70315	0.783261	0.00716747	0.531901	0.7019	0.782293	0.00680641
VFG005009(gb|WP_001043551)	0.451253	0.76845	0.858513	0.00823716	0.449384	0.77505	0.861689	0.00763635
VFG049714(gb|WP_000175723)	0.0479802	0.9889	0.996731	0.00132293	0.0466494	0.9895	0.997064	0.000551868
VFG004917(gb|WP_000767929)	0.0978246	0.96245	0.989872	0.000403285	0.0946484	0.9633	0.989785	0.00124519
VFG049793(gb|WP_000863384)	0.415103	0.7957	0.864792	0.00696292	0.412474	0.79675	0.860191	0.00905108

### Sheet: pre_HK
gene	loss	acc	auroc	sd_auroc	train_loss	train_acc	train_auroc	train_sd_auroc
VFG005009(gb|WP_001043551)	0.421114	0.7963	0.879251	0.00457932	0.421145	0.7967	0.881288	0.00383869
Staphylococcus_aureus_FosB	0.0349441	0.9896	0.998121	0.000754806	0.0270858	0.9917	0.999017	0.00029046
VFG001328(gb|WP_000920039)	0.495791	0.76465	0.810723	0.00337606	0.485545	0.7688	0.813837	0.00763274
ErmC	0.582839	0.7057	0.751698	0.00512297	0.574112	0.7058	0.754756	0.00301066
VFG049714(gb|WP_000175723)	0.0393007	0.9895	0.996628	0.000369223	0.0313144	0.9895	0.997487	0.000240069
VFG001305(gb|WP_001034053)	0.0520594	0.9895	0.995193	0.00127776	0.0451085	0.991	0.996145	0.000579723
VFG004917(gb|WP_000767929)	0.0456363	0.99145	0.992422	0.000662832	0.044781	0.99195	0.993894	0.000684781
VFG049876(gb|WP_000702263)	0.548616	0.71735	0.767589	0.00527523	0.538332	0.7174	0.768106	0.00424972
VFG001283(gb|WP_000794648)	0.511356	0.73945	0.81424	0.00143962	0.508377	0.742	0.817926	0.00369896
VFG002410(gb|WP_001010291)	0.0393169	0.98955	0.996491	0.00096372	0.0333	0.99135	0.997523	0.000661545
VFG001327(gb|WP_000733771)	0.27276	0.91155	0.940042	0.00113464	0.271392	0.91195	0.9398	0.00359612
VFG004566(gb|WP_001793419)	0.321979	0.89405	0.920488	0.00498693	0.318717	0.8962	0.923098	0.0014265
VFG004925(gb|WP_000784029)	0.0697988	0.981	0.990816	0.00143103	0.0712567	0.982	0.991509	0.00320128
VFG001326(gb|WP_001033320)	0.28053	0.90845	0.938546	0.00387879	0.277661	0.90805	0.938583	0.00319326
VFG001279(gb|WP_001060526)	0.619672	0.6448	0.695001	0.00212612	0.615689	0.64355	0.696879	0.00470561
VFG004991(gb|WP_000746597)	0.437086	0.78915	0.871316	0.00127195	0.431989	0.7897	0.87403	0.00406857
tet(K)	0.489768	0.78185	0.834355	0.00211601	0.493002	0.7834	0.835747	0.00296103
VFG001307(gb|WP_001238807)	0.0423477	0.9918	0.996243	0.000810125	0.0341381	0.9927	0.997184	0.000598735
VFG001276(gb|WP_024937002)	0.121209	0.96845	0.982374	0.00192694	0.124259	0.97	0.984554	0.0033626
mecR1	0.241356	0.9234	0.949101	0.0030061	0.245307	0.9232	0.948335	0.00192842
VFG001281(gb|WP_000610231)	0.673115	0.56515	0.599354	0.0108838	0.665654	0.5725	0.609332	0.0120219
mecA	0.506927	0.7543	0.816359	0.00923298	0.505102	0.75555	0.816585	0.00791382
VFG002409(gb|WP_000549274)	0.0447242	0.9901	0.995571	0.00173844	0.0354214	0.9906	0.996668	0.00137197
dfrG	0.44694	0.78645	0.861337	0.00343675	0.44467	0.786	0.865148	0.00119704
VFG001313(gb|WP_000728751)	0.597669	0.6639	0.72645	0.00773258	0.593259	0.66655	0.728628	0.00493609
APH(3')-IIIa	0.429749	0.7964	0.870899	0.0081364	0.437992	0.79145	0.870393	0.00525947
VFG002419(gb|WP_000744066)	0.0378344	0.9911	0.997055	0.000670698	0.0307251	0.9931	0.998304	0.000266349
VFG004912(gb|WP_000673035)	0.0452788	0.98915	0.992244	0.000833877	0.0491723	0.9903	0.992846	0.00171769
VFG049793(gb|WP_000863384)	0.387817	0.8174	0.883615	0.0115324	0.384709	0.8181	0.888088	0.00529987
VFG004903(gb|WP_000769141)	0.0436647	0.99085	0.99545	0.000766534	0.0404974	0.99145	0.996243	0.000439058
ANT(9)-Ia	0.383692	0.8424	0.899343	0.00354083	0.378964	0.845	0.90166	0.00127083
SAT-4	0.452145	0.78145	0.856006	0.00162759	0.443115	0.7785	0.854552	0.00398053
VFG001306(gb|WP_000636149)	0.056147	0.99085	0.995712	0.00148372	0.0510285	0.9908	0.996511	0.00128611
tet(M)	0.304	0.88595	0.93505	0.00197301	0.293694	0.8876	0.933506	0.00109725
mphC	0.387397	0.81345	0.894526	0.00450021	0.382287	0.81645	0.895265	0.00412448
VFG004922(gb|WP_000705630)	0.268634	0.9007	0.926675	0.00427459	0.268033	0.9031	0.928911	0.00439083
ErmT	0.586074	0.7004	0.751666	0.00231812	0.583077	0.70325	0.75713	0.00159372
PC1_beta-lactamase_(blaZ)	0.601159	0.66255	0.729323	0.00223337	0.59811	0.66775	0.731808	0.00421006
VFG002418(gb|WP_000791729)	0.073764	0.98225	0.990767	0.000800932	0.0667537	0.98225	0.991	0.00198127
VFG002422(gb|WP_000727649)	0.466099	0.77995	0.84121	0.00345749	0.459868	0.77625	0.841643	0.00472978
mecI	0.226429	0.92665	0.951635	0.00235822	0.228125	0.927	0.952741	0.00377433
VFG001289(gb|WP_001056172)	0.612913	0.64495	0.709249	0.0153863	0.606367	0.65175	0.719057	0.0144487
msrA	0.427272	0.79905	0.876721	0.00312366	0.423896	0.79725	0.877771	0.00421818
VFG001277(gb|WP_000239545)	0.400146	0.83535	0.891182	0.00887993	0.401521	0.83825	0.890114	0.00534238
AAC(6')-Ie-APH(2'')-Ia_bifunctional_protein	0.528039	0.69525	0.784469	0.00437538	0.527924	0.7036	0.78654	0.010968
ANT(4')-Ib	0.491796	0.7894	0.830473	0.00704581	0.486796	0.79215	0.830337	0.0148256
VFG001325(gb|WP_000750412)	0.499349	0.74945	0.8223	0.0104041	0.49544	0.75325	0.82409	0.0101011
VFG001280(gb|WP_000934435)	0.560522	0.6975	0.745179	0.00224827	0.561414	0.7056	0.754579	0.00451099
VFG001290(gb|WP_000745817)	0.576567	0.6981	0.739229	0.00588107	0.571269	0.7009	0.754929	0.00187622
ErmA	0.379106	0.84945	0.901937	0.00588824	0.374059	0.8506	0.900495	0.00366875
VFG002411(gb|WP_000509667)	0.0388585	0.9893	0.996715	0.000709894	0.0293316	0.99225	0.998184	0.000957042
VFG049701(gb|WP_000655877)	0.0430581	0.9885	0.995958	0.000273682	0.0376419	0.9912	0.997501	0.000463245
VFG001304(gb|WP_001216935)	0.0747604	0.9841	0.99357	0.00108851	0.0778159	0.9858	0.994897	0.00107802
VFG049727(gb|WP_000159026)	0.0452137	0.98965	0.995117	0.000622913	0.040008	0.99075	0.996742	0.00107598
